# Proteomic Sensors for Quantitative, Multiplexed and Spatial Monitoring of Kinase Signaling

**DOI:** 10.1101/2024.12.16.628391

**Authors:** William J Comstock, Marcos VAS Navarro, Deanna V Maybee, Yiseo Rho, Mateusz Wagner, Yingzheng Wang, Marcus B Smolka

## Abstract

Understanding kinase action requires precise quantitative measurements of their activity *in vivo*. In addition, the ability to capture spatial information of kinase activity is crucial to deconvolute complex signaling networks, interrogate multifaceted kinase actions, and assess drug effects or genetic perturbations. Here we developed a proteomic kinase activity sensor platform (ProKAS) for the analysis of kinase signaling using mass spectrometry. ProKAS is based on a tandem array of peptide sensors with amino acid barcodes that allow multiplexed analysis for spatial, kinetic, and screening applications. We engineered a ProKAS module to simultaneously monitor the activities of the DNA damage response kinases ATR, ATM, and CHK1 in response to genotoxic drugs, while also uncovering differences between these signaling responses in the nucleus, cytosol, and replication factories. Furthermore, we developed an *in silico* approach for the rational design of specific substrate peptides expandable to other kinases. Overall, ProKAS is a novel versatile system for systematically and spatially probing kinase action in cells.
