## Supplementary material for "Proteomic Sensors for Quantitative, Multiplexed and Spatial Monitoring of Kinase Signaling": de novo algorithm script: ACVR2A.csv

Index	-5	-4	-3	-2	-1	0	1	2	3	4
P	-1.4795780463339514	-0.9292841104401964	-0.5724703891199687	-0.5553841843372905	-0.9718484006469155	0	-1.1181106566398986	-0.2380346620439358	0.5490479945927428	1.810800115536732
G	-0.9396321585643317	-0.4228457457883946	0.1219866562011386	-0.42023693060848866	-1.206751801417819	0	-0.7569197168201711	1.7948369452882507	-0.15917508072883516	-0.5988253022594078
A	-0.10063975762980176	-0.3860958987815206	-0.4138750984506499	-0.39733750193108375	-0.6468580059348159	0	-0.6465977946165454	0.4924508513080261	-0.7334494858279146	-1.1066033996499205
C	0.8200217939708585	1.015223925578409	0.9708762185340765	0.5282263446443003	3.1251037799653254	0	1.1424693697821744	2.3080897683421266	0.6887772106530872	1.5620683652572636
S	-0.062309733791309434	0.9460431448652904	0.9462110942695684	0.1656249437850824	0.5007204272766973	0	0.19975557803313623	0.7222422978106628	1.6284038066993565	-0.47357176085638447
T	0.2982012993967689	1.130996602909569	1.0791152370676724	0.03354893715928969	0.6601001193920049	0	0.4272891270868351	-0.03848059344922545	0.9692552605540872	0.5745981864902332
V	0.016855205903904727	-0.45455950264988226	-0.3720406901736594	-0.41856993444439294	-0.019689812108053296	0	0.3955445503186582	-0.18025212924650397	-0.3914707670112988	-0.9074958122716389
I	0.23862055624212236	-0.5595012790648708	-0.5696568063027546	-0.45520528567227836	-0.6866338233126876	0	0.16569417078056842	-0.6459537953257126	-0.5038736842094195	-0.37996554400088794
L	-0.002484494651196759	-0.5980664799600361	-0.6801264985313354	-0.4724888269314095	0.3571707373995593	0	-0.29899377253508364	-1.9707985993961572	0.0258123291634262	-0.9530488439293235
M	-0.6111855139326055	-0.2537860636116137	-0.514040545189167	-0.4967941303111898	0.7250266226042676	0	-0.1106205240612226	-0.8433318050393269	-0.18567068035337628	0.7286040257787374
F	0.03690115252287353	0.003987628981448797	-0.5103325355693024	-0.41690303976551357	0.12430222935746348	0	-0.20918233203395256	-0.2685672561311235	0.31684179604099794	-0.8241892913751931
Y	-0.14903566075851488	-0.19747456220955903	-0.3525630687785525	-0.42207543678824994	0.4837741755060463	0	-0.14896286883828577	0.4075362806015017	0.41184522507137866	-0.19703604679286277
W	1.6971160678939332	0.8282074908480686	-0.16503632860371775	-0.39024287342508085	0.6083031241942287	0	-0.1633824058634046	-0.27101532237235654	0.236367920380052	2.2816251134126966
H	-0.21010176810341663	-0.40727830725040914	-0.4471211972694828	-0.4297848627350231	-0.09630902917306121	0	-0.5651669351794355	0.49661544181169376	-0.18068377317786477	-0.2690647358837797
K	-0.7003094084898561	-1.2929999099557974	-1.2527991152646194	-0.5301254273497129	-1.2910923729347057	0	-1.1386014092910877	-1.25239838233861	-1.3477990277089955	-0.7833279058668828
R	-0.986565853111441	-0.9807754400304615	-0.7643894422957601	-0.41687705955012283	-1.1908418515779988	0	-1.0015876803239085	-0.5327513875177045	-2.032867378686201	-1.185189536999979
Q	-1.354727771816863	-0.8279878007764921	-0.5463624461250874	-0.21741608707716123	-0.4747896489480863	0	0.24828291224227095	-0.14877725710286896	-1.0095598113366595	0.21055709852226173
N	-0.4885186771018803	-0.7127776043700693	-0.5723664060715178	-0.2874586462854147	-0.6601311933654768	0	-0.6601260584184976	-0.9320479803184146	-0.7774901041721727	-0.4574458237399663
D	2.392692844551468	2.570534518944831	1.9517664360989098	2.448931591741914	0.2598375492804462	0	0.9467870410172228	1.132053414027454	0.11165546866750034	0.47963279719082763
E	1.5846799238032416	1.5284393927616882	2.663224925574211	3.150568409881826	0.4006071744435794	0	3.2924294053606276	-0.03141582890778308	2.3840327813901023	0.48787830143747085
