## Supplementary material for "Proteomic Sensors for Quantitative, Multiplexed and Spatial Monitoring of Kinase Signaling": de novo algorithm script: ACVR2B.csv

Index	-5	-4	-3	-2	-1	0	1	2	3	4
P	-0.4684208919773877	-0.5025750081678083	-0.6854201237031404	-0.5746125649508559	-1.295650461022808	0	-0.8944752875261411	1.9974389532500894	0.7362615384093408	1.3964187069571359
G	-0.5619944485394905	0.002779268712201373	-0.2714952773637042	-0.4637778717707714	-1.376154482748073	0	-0.6214320239849118	1.3175917746395776	0.2718040909962768	-0.14931088785509408
A	-0.27231600106111875	-0.28363244207785415	-0.32248164376798005	-0.30226458796632183	-0.6418703895870068	0	-0.5393158230303537	0.453810160445184	-0.352142359585268	0.6732496478982208
C	1.7442264409385453	0.850575374110861	0.3526290287868755	0.3985550517288191	0.3263501075396793	0	0.5217738413984844	0.45773406769159913	0.2542511177934526	0.6012880086989387
S	0.28860104178339835	1.410421382446734	1.0135907302281306	0.0764011760245921	-0.13028414975361882	0	-0.2027593706018617	0.8911634547041788	1.8853668859526613	-0.05811952082879103
T	0.3643738435812974	1.382827008300449	0.5988604328654098	0.1458429430141978	0.1926001925104414	0	0.08736628732685599	0.3420052773615252	1.5593479236889691	0.5680327519096583
V	-0.4055922968555237	-0.6003842051056658	-0.4014261272212757	-0.4135505564076752	0.11090369573038948	0	0.05678772205908064	0.5878521284766277	-0.32530827459066575	-0.45198331074219866
I	-0.9991170332070444	-0.9401109445360334	-0.7233229324342328	-0.52563006398718	-0.822297286793521	0	-0.1830721650863519	-0.17676320368190815	-0.21959951637285516	-0.5630624308259478
L	-0.8314448731961405	-0.6112122539722817	-0.8429935798461661	-0.4149611214023344	1.1727603550010477	0	-0.33889874715265206	-1.7014058096055777	0.6572024404635839	-0.7104293002439362
M	-0.5642556696378834	-0.7014603534103094	-0.6394008173975932	-0.47489789503801827	1.1329096237131349	0	-0.12896016857507714	-0.7846432941679531	-0.039056732729195555	-0.803812448936055
F	-0.04835025301460437	-0.00802460682230653	-0.38428475323068995	-0.429826037077944	0.01341453943977146	0	-0.29581500122404913	-0.8839364071291219	-0.44021811847194764	-1.2503463627678837
Y	-0.03142517996855237	-0.10205256761691905	-0.21414343565489907	-0.4195110732029857	0.9487434874252566	0	-0.16943146821053043	0.2387419538002562	0.7997923050075165	-0.07845763081512798
W	0.6418810371206592	0.44298217663560285	0.16772972647923412	-0.43105585686086834	1.7438313793670759	0	-0.06293239000808383	-0.3388988256265804	0.4551909686963061	2.1175965147509648
H	-0.5556376786025189	-0.09178050538878725	-0.30576812659109953	-0.3087477481278961	0.007187485366700461	0	-0.2489828861808757	-0.7381637864199622	-0.9216731539192035	-0.3631064080517906
K	-1.0618002928579136	-1.3903360472120805	-0.8517090000762838	-0.5193640906575704	-1.4248513571563282	0	-0.8232564098847772	-1.3935786984801593	-2.2471328672397686	-1.5870957932743996
R	-0.826202618023304	-1.4485665109902786	-1.117028949507147	-0.4813209983645328	-1.498598020237801	0	-0.8206754530004702	-1.0022225518151144	-1.4393951863146877	-1.1989746676177013
Q	-0.6713218730817134	-0.7494528954957699	-0.2552714121333259	-0.31205928567031443	-0.6216055343205441	0	-0.00024894930274900153	-0.8277023933111216	-0.7245043184149778	-0.10688655136349103
N	-0.09915884723649043	-0.30915501272726154	-0.1503624014206558	-0.13713454519238213	-0.1867717664892368	0	-0.3518082753158348	-0.44556403645119774	-0.8141525811274262	-0.6880606805380877
D	2.663376365216138	2.254776511400541	2.5054578600285304	2.3141067815133156	1.4083865129280617	0	1.3257715479507923	1.602857878660345	-0.2599850762457631	1.5116032353005369
E	1.6945792286196493	1.3943816319169653	2.5268408019600144	3.273808344396726	0.940996069087377	0	3.6903650203495055	0.40368335765931396	1.1639509140036515	1.1414571283450492
