## Supplementary material for "Proteomic Sensors for Quantitative, Multiplexed and Spatial Monitoring of Kinase Signaling": de novo algorithm script: AKT1.csv

Index	-5	-4	-3	-2	-1	0	1	2	3	4
P	0.03414397484519341	-0.17601593012008812	-0.220896528537633	-0.49685642297094346	0.1370478822439147	0	-1.3007850052308056	-0.714236395120475	-0.5923957935319865	1.3082758990759904
G	-0.003979510907954159	0.07723130296688026	-0.2482699764008374	-0.31238582152646543	0.8417608241789605	0	-0.7160732998496562	-0.14775289367222622	0.4763935440807347	-0.03204072763117641
A	-0.1685681061124492	-0.2081182664809229	-0.20231558070206374	-0.08905894510022586	-0.6060607250795131	0	-1.0406532396668555	-0.4228033141523519	-0.5906527217027244	-0.47092534161939015
C	-0.11478793314344406	-0.42501427247903273	-0.22792824638181644	-0.06454071087745183	-0.7169285962423145	0	-0.1724650802743718	0.024249730088738933	-0.00813198918201888	-0.6107758697459483
S	0.5834123099666553	0.3181907298993714	-0.09601232351767676	0.4867944194175666	0.37674394091831886	0	0.506181078446174	3.1306929168322113	1.5931696790513565	1.119547484115707
T	-0.043210515809471994	-0.01759915890627077	-0.17982136447215263	0.4634762805048284	-0.34409086976431147	0	0.4047968701580366	1.4176528931634693	0.42540794561691664	0.50238529242555
V	-0.6591950803064901	-0.4885619999273714	-0.35739258056765955	-0.4093351498198159	-1.3211525613738069	0	0.7388017849192914	-0.09349680914121457	-0.7384302915909298	-0.7803912620430569
I	-0.6288950891282225	-0.6866313827834637	-0.35376942308829973	-0.4262612947559871	-1.5992713570066341	0	1.329852632424031	-0.2377105123748106	-0.5782115539959455	-0.9138221074238172
L	-0.5145104080385029	-0.5033025804774677	-0.32821727893831903	-0.038316076897687755	-0.014450844407300796	0	0.39505050548493315	-0.04872007658626029	-0.6132855078121026	-0.5769550368623093
M	-0.3524528787779892	-0.19743213540992371	-0.3352112970319772	-0.3721778138658485	0.367710561189199	0	1.3133758557461934	-0.6227749433064165	-0.5756001154735602	-0.6085150101132732
F	-0.18924063311409578	-0.534864004452071	-0.3406531102885713	-0.36839633473011835	-0.37457760476472785	0	2.537129069934373	-0.6693175034065364	-0.024189298425771878	-0.876483100582424
Y	-0.3094656189154663	-0.4318617446051942	-0.2978752471823131	-0.43990807902173434	0.6346550190962517	0	-0.33216746972685157	-0.4133007254194261	-0.17691396329094153	-1.0435222438354528
W	-0.27257456340202885	-0.05002039423321825	-0.2997003989751761	-0.47857669673097464	-0.792946486503096	0	0.2005177252865945	-0.5499293702922459	-0.22399854906188144	-0.33883833740427555
H	0.22909462885098214	0.04693570971276377	-0.05326939792655921	-0.15515328876156326	0.4795442538125306	0	-0.4531086853070055	0.6681988527355233	0.7476194672916381	0.24784399060442222
K	1.4004980419886952	1.7376016032368629	0.706062137042577	0.7022787880360271	1.9678553104043528	0	-0.33095906400249514	0.23148392461361292	1.4758970023112494	2.224781293304497
R	3.6430085031409214	3.5817325740914767	4.1280968956212485	3.952036908146676	1.891806431835737	0	-0.13751733804946603	1.3109229833532545	2.54303427856895	1.9674387542045961
Q	-0.4069869147516643	-0.1760233975831193	-0.19381039125422758	-0.34200038873950633	0.06694288367279182	0	0.11281675842591779	-0.42958587451699354	-0.22008737094152558	0.5414025325403227
N	-0.5013069436227482	-0.3920570073378358	-0.309535919084044	-0.40671669015666745	1.1183152286579232	0	-0.19266752070114626	-0.1324697467261923	0.05475744445143409	0.19111826692505512
D	-0.8626482228215536	-0.8757179820333053	-0.39444867309861753	-0.5991378376019361	-0.6369315307800021	0	-1.4290149860422139	-1.022513884130938	-1.540925732218392	-0.6571079487481599
E	-0.8623350399403682	-0.5984716630780701	-0.39503129521588126	-0.6057648445481719	-1.4759717600882767	0	-1.433110591974679	-1.2785892519407238	-1.433456474144501	-1.1934165271868535
