## Supplementary material for "Proteomic Sensors for Quantitative, Multiplexed and Spatial Monitoring of Kinase Signaling": de novo algorithm script: AKT2.csv

Index	-5	-4	-3	-2	-1	0	1	2	3	4
P	0.05175918338228433	-0.07878198237756862	-0.2720033374364021	-0.5473617717536302	0.3598823183210519	0	-1.0373632752129198	-0.4091796938654285	-0.060581118668282634	1.5160966191894516
G	0.10883571977743983	0.40869118834573637	-0.267088309357739	-0.37608256427661685	0.4583684651210578	0	-0.6183368842461966	0.2029985270636768	0.6030534558770738	0.4666554583455034
A	0.21225530621274083	0.3222243539264895	-0.18841757300139758	-0.0982847160416333	-0.1237501380216363	0	-0.824524001110535	0.09745796721276047	0.050776179871267785	-0.2977172463063661
C	0.42945501929724095	0.3312519299323651	-0.14934311555055566	0.27038435712205366	-0.13210752745749949	0	1.6115195149512094	0.8069407691178373	1.3804467678537278	0.3953108922021502
S	-0.13857306898171115	-0.047296802344898255	-0.17123427223452672	0.8436767687547098	0.21490024583476106	0	0.5305284087039868	3.555437470451262	0.6603128119189415	0.6774172052599038
T	-0.2231143934655682	-0.04955817766967236	-0.19282176921468414	0.40959689173213165	-0.3517176043455142	0	0.4638370832260508	0.7992274290877991	0.0777459132566138	0.7135586754400385
V	-0.6198138292830357	-0.694799422486923	-0.3018159898847428	-0.4720276820414161	-1.3336097754285468	0	-0.12360534595640935	-0.4161446971415272	-0.8225476034063441	-1.0104026626885914
I	-0.6767755455971439	-0.7862128411554291	-0.3025231620677021	-0.5084917943428564	-1.597070448673978	0	0.2957138860111347	-0.6766311461250566	-1.1652014912693796	-0.8930939534768578
L	-0.3816178181718931	-0.475322530630536	-0.294976942373656	-0.250511839931955	-0.6278539357507662	0	0.185191093412644	-0.4830974689063078	-0.5091631190628135	-0.7683323711136049
M	-0.30318299372358687	-0.26979749199772	-0.2944323530139334	-0.47081188751796	-0.02859087040889417	0	0.9540995837943039	-0.5848658529720386	-0.8441565029342541	-0.5734692914492985
F	-0.16472487629629826	-0.6979925147193325	-0.2961113939943972	-0.5022002607676888	-0.5641185498507307	0	2.322385295832987	-0.7631976931234219	-0.5044042904430515	-0.9082349325536199
Y	-0.17477382461086544	-0.462882775475107	-0.2855399349238635	-0.5057149629758091	1.0816022089707824	0	-0.2471551670948804	-0.4748341327090559	-0.43120521287683544	-0.6972822720837344
W	-0.2201159240208116	-0.7558955935610602	-0.2933451724016301	-0.5087075554078107	-0.7279521257826735	0	-0.2436890928934787	-0.6921370484309803	-0.42810658204877455	-0.847110207677334
H	0.07963679786925545	0.05025742344122587	-0.17766507490744735	-0.22186977395109397	0.7955251878867902	0	-0.32115128622146794	0.7604398755544007	0.9374726816833149	0.28241322364404925
K	1.544959277836831	2.2198683921395403	0.447260864128509	1.271490589977617	1.0212770082092513	0	-0.09346233577953654	0.16165904830882827	2.0099999474760026	2.3187457871307884
R	3.510672053454764	3.050918048066207	4.18901026181291	3.6548041755654013	1.7411529630376619	0	0.24227074151490757	0.2744307753841218	2.108948545960959	1.6121278421838272
Q	-0.37466682082268465	-0.045442530346162406	-0.207987875658195	-0.3449441686212532	0.35046923300016886	0	0.4413180836779392	-0.47122838063457134	-0.22222787913547104	0.1683231976568242
N	-0.4523675855925391	-0.20999074701593679	-0.28852494924867705	-0.42695700486376686	1.9217661113589628	0	0.15309558446124502	0.016001255071550233	-0.34383546870673587	0.0438390365538856
D	-1.1235080508533029	-0.9906707273318297	-0.3302229739587023	-0.6084167375698901	-0.9368931948802247	0	-1.7839820341741315	-0.8028552665006045	-1.2424875211303845	-1.0740574183213853
E	-1.0843386264111141	-0.8185671987393865	-0.32221692671316693	-0.6075700630885321	-1.5212795711400242	0	-1.9066898528968474	-0.900421736843244	-1.2548395142155762	-1.1247875819356283
