## Supplementary material for "Proteomic Sensors for Quantitative, Multiplexed and Spatial Monitoring of Kinase Signaling": de novo algorithm script: AKT3.csv

Index	-5	-4	-3	-2	-1	0	1	2	3	4
P	0.2751250007139167	0.12034938156796844	-0.20549781932856787	-0.489822265381256	0.3584732754992675	0	-1.4546687681460124	-0.6494042126151564	-0.4569973477006521	3.2284796653484875
G	0.052412401118077774	0.08259289043081199	-0.23637875946015247	-0.3625199814777857	0.6832343911041783	0	-0.6216119833138032	0.1961308751830275	0.43145352559034306	0.11668379933397521
A	0.38628253009953606	0.20656173892411525	-0.15509505618516392	-0.10995050520889738	-0.25466514009974234	0	-0.8132836839128467	-0.04524635750551509	-0.39109264247321207	-0.5002533708263791
C	-0.08817205456777803	-0.1372556032138018	-0.18561728368948355	-0.11066365475564183	-0.47294465696397214	0	0.6976120093142419	0.5455270702098298	0.4242185405533609	-0.36537364213899887
S	0.8489353356057557	0.0675972940456695	-0.1606095358974056	0.6719597440942926	0.10758420903461154	0	0.8107829072959245	3.1230789536661008	0.6070169700594962	0.6305149339572687
T	0.0464027072854214	-0.22553466270399108	-0.2081111875975083	0.42934868835223494	-0.29688554481930446	0	0.3688703735665815	0.6470743187001728	-0.34895989271788386	0.16507112093000637
V	-0.5496215055963162	-0.5708936062400999	-0.30953708719319156	-0.4650269538803032	-1.3365214560571503	0	0.4000385588368832	-0.21571572371933026	-0.8046555849172651	-0.6857531241989829
I	-0.7384693811170155	-0.7737259293483411	-0.3161190338383699	-0.49526003867802776	-1.696297213495825	0	0.5398447534854871	-0.6852642386843143	-0.20419859156179723	-0.6243910188459978
L	-0.7710462647264771	-0.5609916765597626	-0.30245375773009636	-0.19521877271807925	-0.5445540492608385	0	0.19632250497241577	-0.273637466496018	-0.3794940258421333	-0.6429152660621247
M	-0.6215971738352036	-0.25500960120088245	-0.2966163635248319	-0.4246666845549204	0.30391019186479157	0	1.2163381948301053	-0.6054442548842194	-0.7852430683407485	-0.5754475063410588
F	-0.5833937517656758	-0.6171587092205888	-0.3012615544967167	-0.46753555776665634	-0.4605690874342037	0	2.713750627687228	-0.8828830695442266	-0.5055600843807034	-0.7927752415599517
Y	-0.45234388233599987	-0.4277304617754329	-0.2795100091740754	-0.46404202770855374	1.098225336185893	0	-0.016689439665325177	-0.5461452775498814	-0.3846678157927983	-0.6122355008645879
W	-0.2975454583614923	-0.5725599006329259	-0.28088823734239826	-0.5076857684096737	-0.7721087195140763	0	-0.13576065868654372	-0.3823682211953815	0.2625958186011942	-0.19837689257975116
H	0.24702770119234044	0.002207824273240211	-0.14382769790171002	0.0423610542663778	0.4504414147446285	0	-0.19733974639916918	1.3949869206972985	1.157109011409871	0.1846794254269213
K	1.8359924402664436	1.9542056729456896	0.23410678629692191	1.1561520494504443	1.528394620464865	0	-0.19717483167650177	0.2225381602232075	2.332892930849527	1.5311420837941971
R	3.1602468234520997	3.4106240628771243	4.216127640527473	3.775120165704456	1.4771812149035604	0	0.0936838351986338	1.0287509992868487	2.2360128916093878	1.0151576406173193
Q	-0.3793484453879425	0.051019444661044036	-0.167282161863174	-0.4021432847889324	0.11329195391657598	0	-0.3475247602113319	-0.6961282556781069	-0.0902613647570919	-0.06387546812555167
N	-0.48235878544459115	-0.23827398990243742	-0.2719081291107858	-0.43555413938220966	1.8909323740815394	0	-0.09757923949139023	-0.02636741620568734	-0.27476880267543097	0.022001524024922517
D	-0.9217044186081345	-0.8125696928474958	-0.3163421453618033	-0.5702420891185591	-0.7210649316690467	0	-1.516397429676871	-0.9386513567501825	-1.3714471443985141	-0.8291572510527503
E	-0.9668238179869634	-0.7034544760799033	-0.31317860712896034	-0.574609978038309	-1.4560581824857535	0	-1.6392132240077046	-1.2108314471384634	-1.4539533231149506	-1.0031759108369602
