## Supplementary material for "Proteomic Sensors for Quantitative, Multiplexed and Spatial Monitoring of Kinase Signaling": de novo algorithm script: ALK2.csv

Index	-5	-4	-3	-2	-1	0	1	2	3	4
P	-0.6549369049833806	-0.6387133601995766	-0.45977162600107485	-0.4566306363916433	-1.5407474609389449	0	-0.8641241496464698	0.04865290873993668	0.20445484430035601	-0.12510008478716356
G	0.38654726259628314	0.5548759139032259	0.26927590248218586	-0.22825486638664502	-1.4717459327734783	0	-0.41468607474061525	1.022113610713518	-0.438357891750485	-0.13845737093848387
A	0.4129291774079971	-0.5774602085587488	-0.5609242162878382	-0.3678920598545327	-0.8652581266687462	0	-0.4448269122768733	-0.061115560963696074	-0.4278865326347759	-0.6964125234995266
C	3.33433231700374	1.1915690421034681	1.137773864775792	0.2161892079767954	0.7430178652611158	0	0.7337368044075616	0.4307568292383926	0.5958508980975821	0.7784271624800788
S	-0.43231786782864223	0.09936633920549245	1.697395156999487	0.04838612194131972	0.804789200626888	0	0.030960065391662243	-0.10678385069667738	0.5091310332884992	-0.43330682517269414
T	0.6699788937984389	0.29824792566264174	2.1871829323176155	0.07063717274589411	1.1796617023581109	0	0.7309913247541903	-0.17923492416108167	1.0802313928481344	0.34680787387603434
V	-0.43689448708912026	-0.7993617322808972	-0.9907284133500741	-0.4137938300709708	-0.22866552309742252	0	0.15303834768511382	-0.961909744711267	-0.648886431336495	-0.7908338601114714
I	-0.7266951205302246	-0.3208097802219054	-0.5921048684264076	-0.37754575689638487	-0.20051681530798932	0	-0.24899757061848632	-1.1129616123669368	-0.9373871831392806	-0.7183910659171272
L	-0.902761595329569	-0.2726882404660855	-0.5580783925151152	-0.25559212285419436	0.7963176394607889	0	-0.4251907261028776	-1.0215386731864062	-0.6187360141672098	-0.9471883830868615
M	-0.38671138599816945	-0.3473713741607008	-0.2503808374809941	-0.09991451768170881	1.5149276447502336	0	-0.34195409522994086	-0.8447292479686784	-0.23061649261031567	-0.19602519774515992
F	0.16917134904676365	-0.6021293543796857	-0.4409954667968947	-0.41034524724786237	-0.5487481388929157	0	-0.3957767144349095	-0.7644092591227729	-0.25786487061448155	-0.01983511423101169
Y	-0.2233878551852057	0.524585385450249	-0.3672089511370819	-0.43817099930128794	0.5740375504550096	0	-0.003426952156751729	0.48399113901714863	0.357320931140975	-0.2943895458465542
W	0.6604881221977598	0.8768378268451055	-0.6487485955450447	-0.41679504164155373	-0.4233464490674915	0	-0.04131674799992753	-0.4833302053953197	0.7605253678540815	0.8488124779638254
H	-0.08453135639508848	-0.29481001980426613	-0.22454441506482556	-0.3490583642834897	-0.05626992855583935	0	-0.3524636858603706	0.39441429781919163	-0.3580443641774076	-0.3229823690648173
K	-0.5171908077004106	-1.0707256607699087	-1.1998289071796304	-0.45452503209013045	-1.3176097846429895	0	-0.8549197815583701	-0.7761878151402068	-1.7261957849673921	-1.160252647501898
R	-0.6957981656637966	-1.0738891602660037	-0.8621288402452468	-0.3630958864350604	-1.0439271033615367	0	-0.7670277648630722	-0.35592471844789225	-1.3297150678071983	-1.0304135026349954
Q	-1.5068397732515917	-0.9798571228314575	-0.8773974831450452	-0.2109650628442918	-0.5785991046125065	0	-0.42859480275070166	-0.33488694654937656	-0.6151813773646947	-0.007041350334140895
N	-0.4709300056461236	-0.9310202703775977	0.0045910914388344	-0.22950003048919612	-0.15249897250369696	0	-0.37267877100686403	-0.2004486880673905	-0.007139838018763772	-0.021628331776016953
D	0.8766166452048494	2.603320100923446	1.0234377234059924	0.658111966757784	1.144118212332416	0	0.537149996674965	2.216077390037973	1.460738253483709	2.35192341068552
E	0.5289315583454953	1.7600337502232049	1.7131843417553634	4.0787549850471585	1.671063525178992	0	3.770108210332738	2.607455071211543	2.6277591275751613	2.5762872476424654
