## Supplementary material for "Proteomic Sensors for Quantitative, Multiplexed and Spatial Monitoring of Kinase Signaling": de novo algorithm script: ALK4.csv

Index	-5	-4	-3	-2	-1	0	1	2	3	4
P	-0.6204398943229003	-0.5334428478535481	-0.4839782109969325	-0.38779536573740353	-1.0839894734098925	0	-0.8594258066156784	0.4440329799960443	0.16269374434543712	2.579150687606401
G	-0.3440029232805404	-0.15262784860660572	0.2674342666757351	-0.19123345621212967	-1.4552910807197963	0	-0.6648463675241191	-0.2782890624812492	0.4271034945456952	-1.2594154419402745
A	0.05308531101198706	-0.741775367580675	-0.460756333489437	-0.2540727073674204	-0.8487860392886849	0	-0.7422687862599818	1.2216751497826452	-0.6100971558687381	0.37508379056368285
C	1.0726175312312742	0.8162306355480747	0.5107650900503676	0.4103827195073998	1.2415578119580502	0	1.4941645432033341	2.376424458912984	1.0917981845309122	1.3509155729322735
S	0.7947068702848269	1.60628189680184	1.8334969350960564	0.07365116463682118	1.576884749832105	0	0.23619356502983652	1.4140727804142212	2.0822375831924456	-0.7801959365064144
T	0.8316107036239643	2.298050978229738	2.0153397567028297	0.13352692447153172	2.203694642006585	0	3.169683345237651	0.5652758814409803	1.8351213444825563	-0.38423414848983173
V	-1.545398261497602	-0.9474475818705462	-0.8310697906585017	-0.3459888976759317	0.089002160679473	0	0.06531727204822167	0.5189002336784677	-0.0046505171275529915	-0.44957635674023555
I	-1.3838549424678046	-0.8169366715468837	-0.8823284940626508	-0.3306502614856805	-0.2944131768020145	0	0.09403930517175611	0.31602007763755807	-0.09560807927446575	-0.9041337387710426
L	-0.6794962482771844	-0.5520091872382862	-0.9080641366385228	-0.35002485273367395	0.7950517323007422	0	-0.19743546116719762	0.6650483089121466	-0.2545168093839076	-1.1349444072763868
M	-0.3982529690829046	-0.011893841110796373	-0.2653181478895967	-0.4285303193046737	1.205719371595775	0	0.3193455204151457	-0.8280033021595515	-0.17536997358494677	-0.2180080684436286
F	0.7924203360086273	-0.1959122704951871	-0.13201163001220292	-0.4278896255083939	-0.6401273498539903	0	-0.12485916736871704	-0.20487766632342583	0.3256640840454558	-0.026971939230379213
Y	-0.5129596799932293	-0.2869374548239133	-0.27749761594576494	-0.43404171433732563	-0.32405249927037805	0	0.12943390173943636	0.28881468408316846	-0.4604923814776981	0.0430789060076751
W	1.282583837079906	-0.2543381139057051	-0.7231563598883755	-0.3544765762081074	-0.8868560416180773	0	-0.03213540890825324	-0.5977031496818566	-0.6185332043054361	0.4161886622333116
H	1.6416762923426564	-0.29144618277875656	-0.1597290194101497	-0.34338842398466746	0.21919197700714124	0	-0.7519767171995663	-1.0643976847721888	-0.46820478604144733	-0.21008704358115135
K	0.6539616224355066	-0.3315086575344536	-1.1299763621576715	-0.4388545569551541	-1.1333551364231305	0	-1.134960500201798	-1.7444236416457704	-1.6076618225325823	-0.654868831458336
R	0.6985082020525697	-0.7513915018617974	-0.756836188010641	-0.32922784351042056	-0.6917963962846994	0	-1.0199836885824705	-1.2568051499057402	-1.4182579278122354	-1.249838248220116
Q	-1.5922933979060931	-1.2709473506565045	-0.4460044571241764	-0.25471407919438627	-0.18390104777865868	0	-0.39237826838148515	-0.46215596511343177	-0.5958486881567155	0.06438221501951612
N	-0.08404821727097321	-0.4746853799971514	-0.4298558566507129	-0.25787008602776135	-0.4174984615971194	0	-0.706789430833317	-0.6730484304067361	-1.1563528799489289	-0.1644699363605253
D	0.7160483440704541	2.0689338171668954	1.2797443196426554	0.4118575266536692	-0.1347160968017943	0	0.024503380587665387	0.20615253388845348	0.055169934093152156	1.4486880061921874
E	-1.3764725160425273	0.8238029301142584	1.9798022347676962	4.099340430973709	0.7636803544683661	0	1.094378769609535	-0.9067130362567215	1.4858058562790024	1.1592562564632822
