## Supplementary material for "Proteomic Sensors for Quantitative, Multiplexed and Spatial Monitoring of Kinase Signaling": de novo algorithm script: ALPHAK3.csv

Index	-5	-4	-3	-2	-1	0	1	2	3	4
P	-0.06842303209643208	-0.13792684578400874	-0.18960944815009254	0.7194599509122915	-0.4779492106119802	0	-0.8925850389707483	0.04801876500408046	-0.6219313493973182	0.6469245852886357
G	-0.5485887412307351	-0.6232870189346731	-0.6778202918822537	-0.6441054954378077	-0.495250047417758	0	-0.8710421644166323	-0.6719783510065703	-1.903206113732386	-0.14545029222651526
A	-1.7052019933967335	-0.9494110166415072	-0.3440996978497803	0.29398782847350996	-0.11378054432496186	0	-0.8897810241426544	-2.1546971766936696	-1.4762448835208009	0.17212798862240972
C	-0.6266723608476465	0.2754141019245987	0.7095860433814731	1.8163357695180289	0.8340206691838047	0	-0.33514143984104167	-0.3015080233881909	1.6451228913164098	0.7085178917770081
S	-0.5167715123571227	0.23140024166176903	-0.34650367031986706	-1.2100835071517346	-0.3204449266990903	0	-0.8275134968057852	-1.1065242513504896	-1.6702630641410228	-2.167424217508507
T	0.8134584497754674	2.516058677183189	1.3630084754515672	2.6203439996104456	-0.33039799078112425	0	0.9848953876334573	1.164794372335401	-0.8180352564192087	-0.10942321758767272
V	0.006038121586952319	-1.176354976356105	-0.6654975668584229	-0.04320968725742252	-1.0449996220923066	0	-0.644649482403047	0.20295907951660175	0.23947365449183794	-0.21313160543561585
I	0.09228537229643544	-0.5118271857160808	-0.8237054558740559	-0.1479970691033307	0.37644923430937594	0	0.4069174053094351	0.32705280329107506	-0.7113112436038255	-2.117208775742277
L	-0.9796156709039822	-0.6997992643632647	-1.2215231489475362	0.29975143663011516	-0.7219718634431872	0	-0.7683498060526263	0.27590212751026133	0.33773092169544744	-0.9078945927673745
M	0.4577823002508209	-0.9472574074374351	-0.28509826328867377	0.029858965034638453	-0.060166390583307194	0	0.9401912824579779	0.882302754349095	1.5647898353771403	-1.0742576550815017
F	-0.22171788261249847	-0.13150824580324497	-0.5484487151574098	-0.8196500432115289	-0.3408995372543772	0	-0.0032864552894037308	0.23135537236626688	1.1623293724901569	0.2639660370065061
Y	-0.6994763671938636	-0.7480823381659313	-0.20474879603651314	0.11804292521839942	-0.4279805734533413	0	0.17740044431971122	-1.194259628859698	0.5640322362764969	0.32137330819038884
W	-1.1513310223468767	-0.3546094910556749	-0.917661028728566	-0.575414314871504	0.08951729095823632	0	-0.26875136336444755	0.04808667164301948	0.22148426427744575	0.43697750833364624
H	-0.698964686612563	0.34019128857257014	0.2891899380062642	-1.0892290289112008	-0.5420176278621276	0	0.23408038439282108	0.16695724310576682	0.05587758798495423	1.417121117539432
K	-0.16220012772392103	0.5089835770140769	-0.27636067516117724	-0.865086613410717	0.2941768756265299	0	-0.3235301609417174	1.1399122480508301	0.2825178331062749	0.41575863972123345
R	0.8547417694031443	0.027972849903009148	-0.06867259687934846	-0.5316509284294431	-0.6567261003705095	0	0.3533583371470591	-0.7977980351874103	-0.14870610043872035	-0.7083574129387628
Q	0.504711549928987	-0.7109009086720989	-0.4222269102358922	0.32961568937865887	-0.17237832255234756	0	0.030869375393027535	-0.8712899951791603	-0.40673652790515435	-0.2114928532778745
N	0.2569360429861431	-0.4546932003609925	0.09935940010459195	-0.6660495081441488	-1.0378504378205557	0	-0.358847800927162	0.4521821033093683	-0.04200164130835281	1.3847366578004396
D	1.8740501892187256	2.02002335880136	3.104506705317117	1.2742733324093605	3.0027862402142906	0	-0.4270674715260968	-0.2416313445037136	1.0074250797962276	0.8361622502605621
E	2.5189596018757	1.5256138042304477	1.4263257031085776	-0.9091937012566123	2.1458628849747368	0	3.4828330880278746	2.400163265687135	0.7176525036543989	1.050974638025841
