## Supplementary material for "Proteomic Sensors for Quantitative, Multiplexed and Spatial Monitoring of Kinase Signaling": de novo algorithm script: AMPKA1.csv

Index	-5	-4	-3	-2	-1	0	1	2	3	4
P	-0.181318304915182	0.3877206605034577	0.026805236988805402	-0.6252288515580354	0.7323043898612497	0	-2.416114775636992	0.7708556778658837	-2.037747000487937	-0.30322654029752394
G	-0.41276068868153176	0.41753253622230396	-0.1467623194324037	-0.13998477206697063	0.9356870531152306	0	-0.7903332738474753	-0.8551493630910403	-0.32904392660440457	-0.48493417621654106
A	-0.27774098903015776	0.4379656089952771	-0.19635372603095436	0.2705604022166117	0.07533515027640635	0	-0.32852927818562083	1.0678467767755508	-0.6290411386270268	-0.6274394929115082
C	-0.12210128989459373	-0.2936415032887932	-0.4394654069604675	0.193523424092174	-0.6437814611402873	0	0.6227885489585152	0.05915604296822468	0.45466633341369567	-0.4193146921661522
S	0.8579130308078925	0.4243894480704974	0.6869656701326556	2.396341423347229	1.2973776975255173	0	0.9688706404612383	1.835338274869467	0.38036155543656824	-0.4252465561411189
T	-0.1875693260037951	0.33115127561715385	0.13710164516812604	1.3148628128314614	-0.023615923674531317	0	0.2670713787874686	0.5843259151638897	-0.7741528495519522	-0.6678969737528103
V	-0.6070487679554397	-0.633986137459342	-0.6083959772170511	0.31523385736054255	-1.0353583049518358	0	-0.4315593680864743	1.268068168263455	-1.1701886048214465	0.036493239351339794
I	1.052260119911158	-0.7875262947907524	-0.6929146290447558	-0.3323668627766458	-1.5461876404117998	0	-0.8595720854818233	0.9613379563053922	-0.9856823432764196	2.0535047792145487
L	1.6525337298075788	-0.8234263016209191	-0.6389280135171189	-1.0662774419670227	-0.937043171980151	0	-0.6706788785350813	0.5255537835348146	-0.6587364216854857	2.8959298168634144
M	1.2999433452157676	-0.2620860682394409	-0.46122861233536916	-0.8883035444864635	-0.10430225055727588	0	1.3521123832581992	-0.5718597297114902	-0.5600980336983541	1.5803203606132734
F	0.49216600267844635	-0.7352320878253885	-0.5649039280595288	-0.7425978263952242	-0.9051496004898797	0	1.7715150218074254	-0.44288687786169006	0.3168740254363322	0.5147140866122932
Y	-0.46920829086126964	-0.6844815523462261	-0.38458128421320675	-0.7474477319749877	-0.35374670758595844	0	0.5905787295946946	-0.4491745895518702	-0.45054908909727304	-0.6569016308947736
W	-0.7481263192828173	-0.7388343482373684	-0.4337580029600119	-0.7662935462959795	-0.5675956618222459	0	0.9450289437477574	-0.37425158418242077	0.6340818361789283	-0.4267936448803949
H	-0.5215957959190709	0.3869274176589558	0.2875495694456168	0.2816731667842524	0.2219773503876183	0	0.4380912668228018	1.2795741549502446	1.6596476314565607	-0.3187420136810871
K	0.8880064297878777	2.4239131260766533	1.7022775165190582	1.1076311284339007	2.2256227803743305	0	-0.09612683058230681	-0.9589538151874628	0.5028937626793241	-0.3254587855502169
R	1.8655897097516367	2.572251059987187	3.474777985907408	1.241217348022575	1.5582026505859055	0	0.6226341629630877	-1.1771608393696973	0.29262592715638375	-0.43020042779679885
Q	-0.44007841706045164	-0.2771921586368489	-0.1579354398445073	-0.3748352267889157	0.7211374046255054	0	0.5915058489635934	-0.4602019626754518	-0.01829285884877773	-0.40874058969318416
N	-0.7668516332047168	-0.1451217468776414	-0.16912965413259254	1.0464327119245878	0.25982702892487536	0	-0.5301483098354269	0.09336853383423097	1.8411406144425744	-0.2888486868031231
D	-1.6770972508535011	-1.1478674115662852	-0.7849937007476082	-1.2991199282858235	-0.8491166054724745	0	-1.281947585043783	-1.5287763802072687	1.7513821690396127	-0.5732912307775333
E	-1.6969152942978305	-0.8524555222424788	-0.6361269296660939	-1.1850205424172642	-1.0615741775902021	0	-0.7651865401298009	-1.6270101426927595	-0.22014158854090116	-0.7239268410921036
