## Supplementary material for "Proteomic Sensors for Quantitative, Multiplexed and Spatial Monitoring of Kinase Signaling": de novo algorithm script: AMPKA2.csv

Index	-5	-4	-3	-2	-1	0	1	2	3	4
P	-0.07638721253180382	0.6043888963465055	-0.02379694180474332	-0.52670662929848	1.1898231440832003	0	-2.012732566049132	1.0064824448885235	-1.3024093548935158	-0.26438752227233947
G	-0.4448393005788279	0.24246341246706415	-0.24648520455934508	-0.34395703551094364	0.8800039207544171	0	-0.8733119884456798	-0.9479577248409995	-0.1851444055732917	-0.5116128083901736
A	-0.26210529012326805	0.3702506411466663	-0.2820202579131666	0.35330186831947674	0.3046905144127323	0	0.010253408554882087	1.4761560207226085	-0.4619747479652848	-0.578261020427221
C	-0.13501258554756654	-0.22275157412685798	-0.37470622515813506	0.4119274962343063	-0.6241683186213587	0	0.8195590821870847	-0.03055557310520844	0.19537519322741084	-0.39485904286541806
S	0.19117147281820904	0.33401223193762536	0.5641487312037238	2.4204800859370015	1.2948118857285307	0	1.1747517634178244	1.7154149178803066	1.043925436318495	-0.4368942239938424
T	-0.2603975074721283	0.12336794130350907	0.07179480432098043	1.0582829373701568	-0.2624677233767771	0	0.19279058161705723	0.33863941600449626	-0.5262972185023742	-0.5442826221835545
V	-0.5575791885312604	-0.6155368133027918	-0.5771774400222985	0.581650965539033	-1.2279218461001644	0	-0.6977342033218363	0.907039880517259	-1.095415562509789	-0.12146435541722755
I	1.052302730619375	-0.8612748059782253	-0.6038775376709657	-0.35696442201190315	-1.5831363859815175	0	-1.251277334549436	0.445004477089941	-1.0420449730400156	1.9134087414515522
L	1.6036919367603948	-0.6303445940475315	-0.5485541939666565	-1.0019320726919767	-0.6994625774575223	0	-0.6073635540379092	0.7468458942810269	-0.7310868932151323	2.8584784699040227
M	1.2604933382809569	-0.15860491021356163	-0.48211464696198314	-0.9554573320077174	-0.07511692879297609	0	0.7115307847875854	-0.6205307822412557	-0.6968502739103314	1.7782450279732245
F	0.7448318636198961	-0.6758600369303107	-0.5464918338042645	-0.8200181581949958	-0.6510727166017936	0	2.1329791476967426	-0.5535520027816008	-0.019530199574031206	0.5168015770639237
Y	-0.3476360913137169	-0.5897527854097303	-0.37333546943122564	-0.782555935681152	-0.2535579163971056	0	0.5709400245908671	-0.7012999302328147	-0.4523910234726392	-0.770706929863794
W	-0.6713246387549604	-0.6839759477590827	-0.40577533932397736	-0.8094799172024056	-0.6612705623416198	0	0.7678065394917528	-0.22254095058224566	0.30281612998220087	-0.5454841980580492
H	-0.48242033647686194	0.5044861387271538	0.210484396827676	0.07109793746406812	0.26047876973371575	0	0.2579970760070484	1.3171082618218508	2.9233610327786725	-0.33310888035160485
K	0.682328074241188	2.4300238152629356	1.5361269729670275	0.8240179469807739	2.1081145223392865	0	-0.09572650494203627	-1.054613820210842	-0.028127661573028186	-0.2836004101328372
R	2.2155691100817085	2.6088998764811553	3.650019780037611	1.206520430386342	1.3474681103145096	0	0.45140503768333334	-1.1634855372005521	0.08607855406235515	-0.5437571397389387
Q	-0.42119715976024485	-0.2660320416410456	-0.1468967596890068	-0.26069273116129876	0.506329702494169	0	0.920226317501516	-0.03422624674838415	-0.08968474790474122	-0.23605906756833875
N	-0.7678371342579693	-0.4122305976281004	-0.17363918716321647	1.3599682274557923	0.34526741067446065	0	-0.2778015304400815	0.41944569698577744	1.4403014119514461	-0.1412412747593762
D	-1.626947238813039	-1.1773554645022137	-0.6725358628459227	-1.2206363836535365	-0.983302943466973	0	-1.3133705594205878	-1.3974548937017381	1.0965619816233723	-0.5498841148077616
E	-1.6967048422600777	-0.9241733821331627	-0.5751677850421106	-1.208847278272542	-1.215510061397215	0	-0.8809215223289949	-1.6459195485461453	-0.45746267780977584	-0.8113302055622439
