## Supplementary material for "Proteomic Sensors for Quantitative, Multiplexed and Spatial Monitoring of Kinase Signaling": de novo algorithm script: ANKRD3.csv

Index	-5	-4	-3	-2	-1	0	1	2	3	4
P	-0.5947713037705117	-0.8866783473182038	0.270667450077934	-1.5296458739558045	-1.4999908039654408	0	-1.5171699943442694	-1.038969836176517	-0.8920714517997957	1.3761679051019062
G	-0.5002964334086756	-0.05779854195015279	-0.40120353532272846	0.6742776181874043	-1.1705204211855922	0	-0.019745064655977237	-0.7491952465766973	-0.29713013262718707	-0.4093450989349543
A	-0.09426611837319629	-0.35030643578192144	-0.22466091199754296	-0.3610071572955166	-0.8053355827519211	0	-0.5867182954847527	-0.6703410756463818	-0.8428764603833095	-0.5641468289196764
C	0.6909457586409443	1.501109252187059	2.4860797058338453	1.4999575195184867	0.18880775019027163	0	1.0104026952239042	0.8170023201933388	0.9111723584500934	1.1175742137165992
S	0.4692265739790857	1.7316046989620109	1.4144580698059763	0.9409947321329183	0.11311111862206324	0	0.0847641313136717	0.8514847582050019	-0.24024171064041927	-0.3962014695688927
T	3.2478813941568316	1.9706836521913487	0.4123052419188632	1.174710514534313	0.8164980201643257	0	0.631708156528214	0.1388570917528802	-0.1463133981903352	-0.0220560366978038
V	-0.8376108336417417	-0.7762236097936069	-1.5571316135368316	-1.2231153172176243	-0.04037695490514018	0	0.4981114266510608	-0.5605879371504089	0.23794548483013606	-0.9476409179755596
I	-0.794714289611827	-0.8218327749767355	-0.9666521490152659	-1.178540380450087	-0.4899786083581444	0	1.6435853635277078	-0.4912641438067001	2.2556946037284846	0.1650170062713133
L	-0.5795902387388396	-0.9789160783364393	-0.5305777595975599	-1.19621165207039	-0.44451083604381236	0	0.47123062191034265	-0.15922499030322546	1.434734505647405	0.007446924657716422
M	-0.6535971320094144	-0.639462216858846	-0.2736539292802015	-0.7700288417397857	-0.5578652920273185	0	1.500687171900422	0.15816377835714046	0.07224565669171992	-0.7985868319365153
F	-0.09324312615949046	-0.9669891999688125	-0.2813119932433535	-0.5759326387246789	-1.1298290068554004	0	1.8461533454505208	-0.013391928760877183	1.0430088165840368	0.6619808587538011
Y	-0.6974237217713808	-0.3902378780411426	-0.2616497861073225	1.3779997764721588	-0.16399693326923487	0	-0.4735988476547734	0.055035818760148264	0.8408186624612125	0.5372829118982639
W	0.7851737399108867	1.1547681538287093	0.8678148421285338	-0.06300819593201927	-1.1551740717860177	0	-0.5975840544526706	-0.13530976253456767	1.280963153934774	1.8027350377252442
H	0.03303861113990137	-0.15460117749568253	0.42552291475335396	0.7796618461692137	1.2156006297909854	0	-0.6088899492585149	0.32698109245380724	-0.44372031962831254	0.27463040820499346
K	0.11966705570359744	-0.6792445185082118	-0.6345096571307858	-1.1652577268118494	1.6178993713954124	0	-0.8020562666845883	1.5142525001801268	-0.6404677080184453	1.069936230803583
R	-0.12332641677787223	-0.542942019757621	1.7518603912629647	-0.2502930904456034	0.819840043554623	0	0.15026042773171575	3.021241183869752	-0.22995626203817401	1.2421324042030446
Q	-0.8784968290903754	-0.721105501551349	-0.36591100849527314	-0.4838511330567155	-0.006335493166745455	0	0.3241953802806908	-0.292489886451994	-0.6798347490973443	-0.9280031889167565
N	-0.5126612200462273	0.6780213469863577	-1.0194233943358284	0.4133743995656709	1.3174197530832124	0	-0.8611407216905018	-0.2452368351440925	-0.8366423973424996	-1.2696350208925484
D	1.5918179137634503	1.3854143801213172	-0.1663005122497473	1.2017438233259783	1.948296243933639	0	-1.3627530243400459	-1.2173677834130914	-1.2853131645244817	-1.1623707014804685
E	-0.5777533838951497	-0.45526318393807774	-0.945722365469036	0.7341717777939291	-0.5735589264197637	0	-1.331442501952155	-1.3096391178076436	-1.5420154880375578	-1.7569178060132904
