## Supplementary material for "Proteomic Sensors for Quantitative, Multiplexed and Spatial Monitoring of Kinase Signaling": de novo algorithm script: ASK1.csv

Index	-5	-4	-3	-2	-1	0	1	2	3	4
P	0.5237482740800001	0.07634355730412237	0.3395060220537182	-0.17058573324877352	0.1855854831853495	0	-0.8712592365024909	-0.4739270201862705	-0.21655996693660007	0.12209790454151463
G	0.27334578394450154	-0.1432593042885648	-0.3708153112235569	-0.22769417648001772	1.9047685201666649	0	-0.9053620728594521	-0.4851956919303296	-0.38476014152003485	-0.21354386591730232
A	-0.2357084964184701	-0.13424966866964252	0.47001723909460263	0.10291877164624386	-0.6364871580233962	0	-0.8302375213820166	-0.384093076635196	-0.4993849787854263	-0.29967086697885104
C	0.015515586738052072	0.0800504964270045	0.530745231259827	0.5556075417746431	-0.4081484332258473	0	-0.2807818776659654	-0.3175379333284668	-0.039461250370324864	-0.5314285883008999
S	0.44949926672669277	0.71342275684743	1.6719986955318955	0.5979577978059724	0.5734195794456732	0	-0.41802121612970383	0.47931024465012834	1.0581511649818391	-0.45064808244112864
T	3.9323696443155316	4.067053139701054	3.441503753696925	4.023310847337021	0.6658354805420339	0	1.9167569219062537	3.9383768807567705	3.745505983944532	0.20537971267441316
V	-0.5701293074197135	-0.0823317200504933	-0.6357324880395518	-0.24692704793177392	-1.594477584519486	0	0.8967859814361163	-0.421749900143263	-0.26028393613270295	-0.9245381507375857
I	-0.7337505117106802	-0.4585703856097226	-0.5060827611494144	-0.22989561661495272	-1.7028865064642131	0	1.2168740894086092	-0.42051952016133953	-0.251640610177538	-0.9447433221185834
L	-0.7410281053380929	-0.5775783489538869	-0.31950758141682983	-0.23074054785552697	-0.07310004631784456	0	0.3301985918589979	-0.34014851916985067	-0.21499671354146152	-0.15385815647453457
M	-0.48649305639258655	-0.22555882673728475	-0.5265255566401923	-0.19931586433312173	0.13920907436560076	0	-0.20194823464057088	-0.33711320346228085	-0.14894818990141645	-0.38549297529426596
F	0.06725584349464336	-0.21351696746548396	-0.6527877226257014	-0.4470904204248803	0.22596880826833865	0	1.16738605788269	-0.07969477418025656	0.1934757287772719	-0.081559341380467
Y	-0.08481050348946893	-0.1744231013914076	-0.5083011928875312	-0.2471657087314491	1.1849347154969305	0	1.8554720646737946	1.0693118241120039	0.3356708186434435	-0.49329241453371053
W	-0.26701342538310974	-0.14540738026405414	-0.11561985525219183	-0.4426278749550915	-0.11150480819042313	0	1.1241419128024286	-0.07633240084770786	0.017513776502760658	1.2012567981454185
H	0.10719744891541177	-0.2449932159639767	0.11335880308626596	-0.3135427807214585	0.16271327494808555	0	0.04992636152153604	-0.21185223881302154	-0.1939778401715936	0.45254846238321306
K	-0.012930247496737973	-0.43218904357610544	-0.2863067852997558	-0.5464552498686159	0.38703616485045655	0	-0.8425722013306296	-0.19967884090024696	-0.18678967265235552	3.1191016585110702
R	-0.10866262143542793	-0.34479888432068445	-0.25073241353747583	-0.3411800613724665	1.9712425046259074	0	-0.8110368074025219	-0.06577451562444599	0.3753232601320198	1.7867047587425757
Q	-0.413541290435783	-0.2636496515755712	-0.32445427552107503	-0.31271147989293474	-0.8031011510633967	0	-0.691043481158892	-0.42448254182596196	-0.6906643107705697	-0.3385283838942578
N	-0.6535063550841029	-0.6115304518015816	-0.351451081220193	-0.07985589842776888	0.09337769048689516	0	-0.8337672359579535	-0.43732079720050665	-0.7192237647896395	-0.854901120222556
D	-0.451467436638415	-0.4406640960958832	-0.9041388891659586	-0.6115332150014279	-1.0592313285017725	0	-0.991085174980455	-0.30195144175350697	-0.9009218187825347	-0.6013452220087019
E	-0.6098904909722457	-0.4441489035152707	-0.8146738307438043	-0.6324732827036192	-1.1051542800755567	0	-0.880426921479775	-0.5096265333562512	-1.0180275384496693	-0.6135388046953603
