## Supplementary material for "Proteomic Sensors for Quantitative, Multiplexed and Spatial Monitoring of Kinase Signaling": de novo algorithm script: ATR.csv

Index	-5	-4	-3	-2	-1	0	1	2	3	4
P	-0.6272385370349737	-0.38481951188135927	-0.1832929563893871	2.226582157483938	1.1676833215551448	0	-0.2759465727228999	0.21732454444621138	1.3094065441819367	1.6225793318056336
G	0.052765936267806714	0.4217124697771877	-0.6800007166741028	-0.7755508637298363	0.6126193476608429	0	-0.307870469481686	-0.679972726307348	-0.5228453969451389	1.152184492109225
A	-0.22461011863903205	-0.5200256709491514	0.010217451699052863	-0.0886221619630983	1.2080952316625786	0	-0.25413814898217973	-0.32417776004786897	0.17635456782789577	0.42673716817800544
C	1.6316133185524535	1.658831233898286	1.5417823901588081	0.3343016076083498	2.5136735488448423	0	-0.035894844619431314	0.9178983179515376	2.091345959591834	2.7527251473771406
S	-0.30121982637362943	-0.5508305006077786	-0.35911830234048936	1.3310611069023495	1.4922333356915118	0	0.18935734747210234	3.1462121098445044	1.2095698815261096	-0.5530774456091933
T	-0.722768549453003	-0.8654132702590608	-0.5473733914756806	0.5330861750025778	-0.7907155608509451	0	-0.0017765121445787607	1.858246779622494	0.47356923672791573	-1.1269833543077783
V	-1.3200090651595124	-1.1350877026119839	-0.633945945599528	-1.0635402189445067	-1.0226841839134144	0	-0.29610964764218184	-0.48451370154853274	-0.3216346613079602	-1.4320861733963572
I	-1.2163246716747658	-0.755316147244044	0.47838524974075686	-0.9603846171942743	-1.1387401178874998	0	-0.22565369276460606	-0.7757552207518604	-1.372862723511125	-1.191654135452726
L	-0.6782318486605574	-0.8516939196505081	0.8980296037741542	-0.770757028275921	0.596484764625873	0	-0.24055799883860793	-0.885931333131698	-1.192217010262001	-0.12667519955369766
M	-0.48061620984141196	-0.3525065806102311	0.5775790820176897	-0.37269145375948043	-0.2553251612854252	0	-0.2786027232197906	-0.734298364712425	-0.9028794099961288	-0.11045077551207044
F	1.92939071175074	1.481936429877613	0.37811481567730815	-0.3019349760609334	-0.5787468346911028	0	-0.25817466416542695	-0.7133624760709817	-0.7049680605631656	-0.17465437867145087
Y	1.4425453976390106	0.9214570266894229	-0.49443963573028615	-0.16838792493629642	-0.22732423320014328	0	-0.2913554192965271	-0.47003813666762595	-0.19857273817272147	-0.2118617682362685
W	1.4511252246744264	2.192073523222366	0.39414992298368307	-0.4686624959146976	-0.669430805541024	0	-0.336388956850807	-0.6589714875700611	-0.7906333412436879	0.9094788546358333
H	0.055253055940165635	-0.16587092355143668	-0.6093743876161157	-0.2384716839247532	-0.6579313818824297	0	-0.331156189334799	-0.10316892242043207	-0.2972002016961136	0.12996568983204193
K	-0.7908238498798741	-0.697926509967319	-0.4970047020797875	0.2448071505416364	-0.7770483135210332	0	-0.30953111320269605	-0.6686391525424761	-1.2716527561263182	-0.712035867526976
R	-0.02193729189007659	-0.1629441033980457	3.128524422040047	2.547953987612635	-0.6305225837257444	0	-0.15481899793638315	0.018391591576600235	-0.46395092134306076	-0.3372367669629907
Q	-0.8734473300336503	-0.6415333988506828	-0.7637603356650415	-0.01542350571786369	0.41101021419743206	0	4.2056563060240055	0.6140234841882269	0.5088303471433854	-0.12168306907935082
N	-0.8325483260616158	-0.9276048704255274	-0.9855265331993547	-0.35172854777932994	0.3315299850495226	0	-0.06601470797372157	-0.15364720359560707	-0.2075359267418957	0.1626214310231904
D	1.0836696821183536	-0.14939401009530964	-0.9966318058135207	-0.9932220565528173	-0.6137621660831891	0	-0.3669923302178113	-0.07587644032931502	0.8917707566805494	-0.3500797122519409
E	0.443412297759151	1.4849564366375771	-0.65631422550821	-0.6484146503976745	-0.9710984067057998	0	-0.36403066410197354	-0.043743901933338686	1.5861058542296984	-0.707813468400278
