## Supplementary material for "Proteomic Sensors for Quantitative, Multiplexed and Spatial Monitoring of Kinase Signaling": de novo algorithm script: AURA.csv

Index	-5	-4	-3	-2	-1	0	1	2	3	4
P	-1.1298515093677832	-0.4051157255937204	-0.11497420397093738	-0.24741273966490598	-0.800895487798568	0	-1.5225313942536085	-0.46551793639895034	0.5228779860462713	-0.2561808909696011
G	0.621533185360458	0.825577349398964	0.40648712658050334	-0.23535942848414695	-0.9969253264998545	0	-0.7357688125231627	1.3355265736167348	0.9526111422238048	0.1845968604967762
A	0.24009171878846633	0.23795446857654043	-0.34354408139625525	-0.27833106806268015	-1.0171342428687267	0	-1.0477253825369537	-0.051863472293640314	-0.45110520039642915	-0.8035956993386296
C	1.5507231606932033	1.0843732333019367	0.06622625140252505	-0.2362345296643761	0.09726897620525064	0	1.3900369859679056	1.2982193239922821	1.1568380521860013	1.800357643562936
S	0.16034983040376785	0.23749841963654564	0.03392313064853431	-0.06374132862885222	0.11594257836295889	0	0.5239059433406809	0.23843776171832134	3.2244493440288133	0.3000269487689265
T	-0.16483371999409993	-0.46900121821118146	-0.2346684378560039	-0.21629649411848503	-0.6820652352540595	0	-0.23040656228616815	-0.5271259886331263	-0.6242069384681094	-0.47226923947062066
V	-1.048576499847002	-1.1749828116391752	-0.5945618742956454	-0.29668077928363845	-1.2851232577063514	0	0.10774639861129648	-0.49218060567351035	-0.7729843665340229	-1.7343217456492592
I	-0.5922384056697474	-1.1472496008673516	-0.5580713054489382	-0.29690287933586795	-1.1665202348939367	0	1.0989123871292668	-0.011619545871726105	-0.5524844818769266	-0.45187933569000627
L	-1.0726357791146943	-0.9246938965107417	-0.6556894011558783	-0.2890576129379305	1.0763320680970032	0	1.789422817520642	-0.45737304677161583	-0.6829452863699477	-1.9095538626618362
M	-1.1930780642498984	-0.7284646150877778	-0.4733292960712203	-0.2915029404724475	1.2901019701099354	0	1.2690329248795897	-0.37009829032864333	-0.8285040200160085	-0.08090108542644271
F	-0.7670863863193763	-1.0763934384184621	-0.439185695975773	-0.28078671489068446	-0.3556914982401588	0	1.3907084771140796	-0.13769130894144677	0.3956684650241408	-1.3593168715086603
Y	-0.23536090081071542	-0.8622979939133009	-0.43862187477861003	-0.28774985420644394	1.115704966951282	0	0.1447794260115977	3.215046984606606	0.6546399872464609	-0.3649706570540077
W	-0.4630494943355131	-0.17721779431525367	-0.22355404362671336	-0.26970300954449256	-1.33099864006643	0	0.37855984372221285	-0.27943543673699	0.2724610897214123	1.0239553505620513
H	0.2293304868732925	-0.23025025633930102	-0.030332320045990794	-0.2269067665896096	0.3262858721601229	0	-0.7031624911853372	0.5032096499573913	0.5638334874934277	0.8243378868541278
K	1.398622491156818	1.2683936514821357	0.6148416281941274	0.1534083483650324	-0.9364119904566809	0	-1.4681091201259995	-1.3076485382764167	-0.6047063336458142	0.8882075026965764
R	2.5779586555665825	2.592913488046575	4.023229166205344	4.224640063594673	0.5406365620673412	0	-1.1361422593006287	-0.9657103104224218	-0.6594049532935858	1.1227776023635387
Q	-0.8747136552064699	-0.3917297974890694	-0.34162176649738135	-0.12279924120365282	0.3089171256398208	0	-0.5778097255313234	-0.7438696849199244	-0.6073523543381533	0.21986680860160623
N	0.7048666187872171	0.10027906851351955	-0.14197384128686025	-0.2253823340605237	0.5226127642944842	0	-0.3654295756152412	-0.707483668059667	-0.7155897913576443	1.2326434173431142
D	-0.07384241350866258	1.4299950604585134	-0.40533285831928684	-0.2532783327262362	1.297352737671334	0	0.1617784230143433	-0.07167148999473717	-0.6574574946791407	-0.579640577465941
E	0.1317906807941568	-0.18958759102939488	-0.1492463023055385	-0.2599223580847322	1.8806102922252317	0	-0.46779830395319066	-0.0011509705685183585	-0.58663833299455	0.41585994398534737
