## Supplementary material for "Proteomic Sensors for Quantitative, Multiplexed and Spatial Monitoring of Kinase Signaling": de novo algorithm script: AURB.csv

Index	-5	-4	-3	-2	-1	0	1	2	3	4
P	-0.02043845554780987	-0.0716164195917154	-0.11517500448104563	-0.2794770119381003	-0.1485174449013274	0	-2.4712938907937985	0.19587357507323597	0.13281547020717738	0.8732346805034449
G	0.739811534922722	0.38779902355372664	-0.05390320876673219	-0.25518898852436833	-0.7606794478169423	0	0.25289828276092563	2.008395248563573	0.73207709609267	-0.010426092681292834
A	0.25667533668409814	0.04075556890041403	-0.3115806989300283	-0.30062329116668174	-0.5954196582771163	0	-0.6777593425359763	-0.178654365615106	-0.8021267431601711	-0.9381897655767115
C	0.11682359449194134	-0.15623429583273918	-0.2811441326123028	-0.2843347099414508	-0.5744433226635022	0	0.19447229160483567	-0.2806836686477809	-0.11819842087901346	-0.462529085494161
S	-0.2982556715447437	0.019362215671557034	0.35908341768658975	0.06544427625989088	0.7309768470923919	0	1.0822702792376957	1.2187989143073046	2.9296751728379484	3.393711900089641
T	-0.2490877162408297	-0.2960433436548312	-0.05205323157205836	-0.16140339324601646	-0.01626631778650766	0	0.10188273684664025	-0.29879241697804015	-0.14597085778563026	0.7125071731136841
V	-0.692474666802096	-0.6258568384165932	-0.4954817683522058	-0.33345774276465523	-0.2999906491471185	0	-0.6263115272039651	-0.39363312773557385	-0.6239264769821811	-0.8088775513093626
I	-0.4122654685362275	-0.5808438490198646	-0.5081272970856152	-0.32894569155357234	-0.45393262700722264	0	0.5710746156909154	-0.3451998318231885	-0.2839128967100272	-0.6519001203129824
L	-0.6398964721091954	-0.5200415780669393	-0.5076396859441765	-0.31384662989294415	0.3787656723989314	0	1.4003578556557787	-0.21816313011538832	0.258843808564206	-0.252546987092318
M	-0.6208463223873394	-0.3307178962838952	-0.3858244235780054	-0.31723809153113264	-0.05817820746204552	0	1.7047545993778142	-0.5086450354707986	-0.4514970282700497	-0.012038671952922587
F	-0.37591604547852003	-0.549126575254471	-0.41784964504541305	-0.3153242344044311	-0.5495356640886533	0	0.9483978753345974	0.1260311675013375	0.874244688241267	-0.6982061963523405
Y	-0.48484463017123386	-0.39567814578949984	-0.38185400295031713	-0.30250686151548806	0.06024974269249657	0	-0.3189100096443753	0.7243768298721499	0.0011394726007334388	-1.105975036749512
W	-0.18362576894292645	-0.27614573827306726	-0.30190994255109205	-0.29734440811187407	-0.6729091688084549	0	-0.28717796164753	0.12904752881181972	0.5196036083294558	0.3443891450341258
H	0.20857890748438365	0.08923390525028992	0.015875121255135745	-0.18309950050691956	-0.05661323869307045	0	-0.2839457609760833	2.031506701735605	1.3542758602131106	0.08634190261893558
K	2.464002720878351	1.6954805709790537	1.3615692911673414	0.5942986936799075	1.7712398369688982	0	-0.7485735285326025	-0.8310294630237449	-0.29076121902044955	0.21449699368572275
R	2.7368112864940235	3.603437423214119	3.820994978216908	4.150871310299158	3.317848155478167	0	0.08490659968872392	-0.13499118988467582	-0.253532200240584	-0.1778329347063317
Q	-0.24392335652129088	-0.28825561607107175	-0.2568119091337879	-0.18949739145422814	0.12365574471441093	0	0.4800072444942164	0.39636470741389906	-0.38643062519312876	0.8465109803637562
N	-0.07771832102742897	-0.2991954395568928	-0.24651293479620326	-0.2573093599062279	-0.3644204729553043	0	0.9272421133432527	0.11711443222308308	-0.21223239648607412	0.037424304396318664
D	-0.7763275601430291	-0.7481219840469476	-0.5851928960499255	-0.34716159776542316	-0.8691221560812421	0	-1.0727415827769589	-1.7410923999979968	-1.5796579009246268	-0.26113325388471786
E	-1.4470829255028435	-0.6981909877106282	-0.6564620264770662	-0.3438553760154426	-0.9627076236567874	0	-1.2615508899241077	-2.0166244762097194	-1.6544284114346328	-1.1289613836929735
