## Supplementary material for "Proteomic Sensors for Quantitative, Multiplexed and Spatial Monitoring of Kinase Signaling": de novo algorithm script: AURC.csv

Index	-5	-4	-3	-2	-1	0	1	2	3	4
P	0.5358195150930462	1.4649133645761634	0.21898188762995355	-0.2687382270957437	0.09078617355504769	0	-2.1506251611813636	1.045199162874589	0.970008223442673	1.2801003258985781
G	1.424346943831304	0.6720440013069063	0.035028243842077283	-0.2568531472959924	-0.4288073576225488	0	0.7989785137792552	2.2724258212277233	0.6970472118724694	0.3146222946976797
A	1.028610445365732	0.50265300463576	-0.2093630772507201	-0.28664455843721254	-0.2508963731932521	0	-0.20136608209813808	0.7638346287243676	-0.10332661837894341	-0.2967149574200903
C	1.05817286197073	0.2556229429018326	-0.09941820159683049	-0.25444134024417703	-0.31683329594363874	0	1.2595806713007591	0.7490130144748794	0.339084349314755	0.07196336869602522
S	0.12662345665375638	0.2197369617895135	0.7546836842847576	0.17345711768732303	0.7760916752086436	0	2.386293112549699	1.4805006806183973	3.5915171580263188	3.383312843336389
T	-0.44274735867641996	-0.33942731492461214	-0.13590802161272464	-0.18127476236644152	-0.07418405896413857	0	0.473290195249088	-0.41438922944241596	0.02713386920576356	0.5681905163959615
V	-0.504251637241112	-0.8488961174519748	-0.6351899963927318	-0.34085764814556974	-0.6468157618245837	0	-1.1835214881952527	-0.8312412792589016	-0.8141624324473271	-0.4582797437828779
I	-0.9120010579620996	-0.7815003460559757	-0.6678939217067119	-0.32431691232394566	-0.7575864147467126	0	-0.662945981843181	-1.0492714904430835	-0.845148725122417	-0.941815693972455
L	-0.9059887881421503	-0.8256025517369674	-0.6786947847550817	-0.323945757628487	-0.2565270092254918	0	0.18151126147427663	-0.8139753561167338	-0.44526574328004515	-0.6998401199177697
M	-0.8327268964304357	-0.5396800870227019	-0.5420211105967098	-0.32533043762300834	-0.3609252573887197	0	1.3740553214630165	-0.788733959554994	-0.667925976727218	-0.6754433623778278
F	-0.7982309183234724	-0.7590230162490014	-0.6153686433169373	-0.34395266258554763	-0.6341902777774745	0	-0.07231807379560053	-0.693753730253317	-0.39780159568198153	-0.7647936144334795
Y	-0.7024496151805353	-0.6795085959736248	-0.5098062285999909	-0.3242310794526977	-0.011908563511231223	0	-0.43774825138948	-0.2726878061481367	-0.37867174559754263	-1.0226686445055484
W	-0.39087409686043956	-0.6429852427825077	-0.37773847098283425	-0.33203271186894084	-0.6092757779715557	0	-0.004931780876123054	-0.038790809252701584	-0.29335542561383077	-0.5505626759423136
H	0.09316764448331703	-0.10038726442827266	0.07767631823882515	-0.2566900312300991	-0.05515170792832535	0	-0.07599643753013553	1.4258540603184096	0.4317465448704877	-0.01622450448197297
K	2.6500261778660206	2.1628078264179162	1.5747406336766105	0.755459410600184	1.9198924977427254	0	-0.5551241060971291	-0.4460545728335133	-0.027600120568806303	0.2783125586218432
R	1.047379218385537	2.4084515577255536	3.5271366675841502	4.106393410475753	3.3428737516413967	0	-0.22904396128469398	-0.19422180161932726	-0.11513070288322048	0.059583221607883166
Q	-0.5905419472871302	-0.09029003745871053	-0.2405717012754007	-0.19778307453736294	0.09397346826410356	0	0.22629616050919918	-0.1646364214996947	-0.187500674801168	0.5362466743534282
N	0.06660750171639213	-0.30358504522168417	-0.11716322995520113	-0.299963694189358	-0.35640230511601373	0	0.5831825682419846	0.42879506259739847	0.1492850042977325	0.21429824767833724
D	-0.861312017650227	-0.8693110289341149	-0.6469327535395455	-0.35634315011065126	-0.6914999505348594	0	-0.7715307847227203	-1.0047031156237025	-0.8689996161243446	-0.33334383855038124
E	-1.0896294316118094	-0.906033011113496	-0.7121772936749539	-0.3619107436280246	-0.7726134546633695	0	-0.9380356955534651	-1.4531628587892425	-1.0609329838033572	-0.9469428959014085
