## Supplementary material for "Proteomic Sensors for Quantitative, Multiplexed and Spatial Monitoring of Kinase Signaling": de novo algorithm script: BIKE.csv

Index	-5	-4	-3	-2	-1	0	1	2	3	4
P	0.27150730945871393	-0.8702954734326499	1.019502258392946	-1.2644761688429016	-0.2530623188950464	0	-0.13002834463344295	-0.5233270381840727	-0.22817926138539066	-0.18228989586778876
G	-1.0473464905725505	0.1493762400405869	-0.8459189084847951	-1.0503635702167171	-0.4826947179797174	0	4.232808088615307	-0.2996434988203192	0.31773921702707975	-0.1871127119456053
A	-0.8740644599129432	0.5582244326118885	1.7354217128106593	-0.4584217512488638	-0.7277593080583281	0	-0.19297763959074254	-0.1665171712542955	-0.4016917439498041	-0.4999806583977475
C	0.17536076197569533	0.7729101956218791	1.2232205729245509	0.6997074161411967	-0.7093651390145613	0	-0.20679993509324293	0.3327408888642466	0.3703882888629863	0.2094234118235557
S	-0.2867732277716409	-0.3835672490504898	0.18057831866778293	-0.13445465751427343	-1.107595839813588	0	-0.22898798635401615	-0.24425499033473388	-0.31557411405590047	-0.5568937502309599
T	0.6101140805873347	0.973843909383361	1.57680020428305	1.0669214799574116	-0.8531919446100076	0	0.0979115797533448	4.0103892542642114	3.9914580600465412	2.705561425688537
V	0.7124696315703742	-0.1605401481466546	0.42111686523009906	-0.9122242724105355	-0.36077559234633394	0	-0.2752894234508998	-0.42669057698738067	-0.33625865526470883	-1.0316479255345656
I	2.1297492462204635	-0.055939202517352245	0.7391232396786139	-0.748410600062599	-0.23830493384448162	0	-0.2783863318694676	-0.6453240071147553	-0.6335532659638019	-0.971850174588213
L	0.8868420863983735	0.813035252054062	-0.5275689685014089	-0.18765418944195877	0.6139220108724834	0	-0.2794465842519178	-0.6698604279895624	-0.45936599358625896	-0.8560642515498864
M	0.5326161917312512	0.6576573067634233	1.4514848577983765	1.957439374783935	0.6264675573623718	0	-0.2705557904474585	-0.46657838027282894	-0.5650156466173718	-0.6898885192623151
F	-0.35097716227182385	-0.29948384719818427	-0.47467300602428425	-0.6536558581744101	0.8481632249743384	0	-0.26575791351688455	-0.43243706773493934	-0.5017390948907616	-0.3550775122005701
Y	1.6697223408220496	-0.21825422715181164	-0.5430593245492359	-0.3874245364711032	1.7080086740039726	0	-0.24922771697847915	-0.2929273471133569	-0.2367557652821251	0.23937127368155348
W	-0.5109598265438122	-1.2150109464374974	-0.77464291933056	-0.8317123929174778	0.11312674205074756	0	-0.2415665961558061	-0.16192827575517954	-0.28886794713047365	0.8029322270751916
H	-0.6416912611618254	-0.3798060677916929	-0.8351750087754128	-0.09683389578384861	1.094521497489047	0	-0.2597562757552959	-0.12265100899648984	0.05751413441937566	-0.1801049611152291
K	-0.980871507206948	1.7982057856344729	-0.4388345982184917	-0.1115877356052647	2.177534357674943	0	-0.23999564356718223	-0.28927112550612094	0.03948505714580599	1.2701294360803355
R	1.2575572390368999	1.6459189986887703	-0.06610757087781918	-0.093047362071905	1.1098443406998755	0	-0.16180184341685133	0.2910012330764321	0.4780698823043032	1.8086792192898122
Q	0.01644366661531951	0.41108097945585326	-0.11848854977188839	2.7557490349798077	-0.32728891811503535	0	-0.26327359825369767	0.06978633055726358	-0.1878333415951508	0.35182044297117
N	-0.9434910050211144	-1.0025268376684173	-0.7337265253867495	0.28348843447943084	-0.5978781114868427	0	-0.22842952585990842	0.6454755416309239	0.15138411395836346	0.06347181500167719
D	-1.3096438149212637	-2.344205352804382	-1.688197535884848	0.39540145535208066	-1.2640695497605121	0	-0.27381217076004727	-0.2781310206281887	-0.5673937967073046	-1.101661254574735
E	-1.3165637990325503	-0.8506237480551614	-1.3008551139805906	-0.22844020493200215	-1.3696020312033217	0	-0.2846263484133114	-0.32985131170085474	-0.6838101273354037	-0.8388176363442128
