## Supplementary material for "Proteomic Sensors for Quantitative, Multiplexed and Spatial Monitoring of Kinase Signaling": de novo algorithm script: BMPR2.csv

Index	-5	-4	-3	-2	-1	0	1	2	3	4
P	-0.48641019080277337	0.19119985350869736	-0.428470647216074	-0.6376011306881589	-1.3644674132337298	0	-1.7923289278601384	-0.1866877312847447	0.7359234323322427	0.31051300446104396
G	-0.0222509344650537	-0.20734955500918412	0.1434458406170451	0.05718188968602417	-0.9218771606823959	0	-0.4007925400466002	-0.003985727106513381	0.27870269433113093	-0.1480768593835849
A	0.09711110608009349	0.25771847510806384	-0.3022479709606997	-0.41742711059803617	-0.8963700846843287	0	-0.8513245763442201	-0.2792684887273765	-0.6961771461152625	-0.6015351971608681
C	3.85371490185348	3.762317172797784	3.4604047204199544	1.6360305217477	2.92913567046635	0	3.1796423281500092	3.57502059945129	2.054162021927648	2.687843704752515
S	0.23453036167099725	0.5724921216410129	0.5271510762465718	0.16197245874237656	0.17036232190228054	0	0.20152176551527884	1.023669074575595	1.7653455326611152	0.7134632940699116
T	0.4016133494359512	0.35647985055156467	0.2919832984489963	-0.1807318354794272	0.5522415591607315	0	0.44446113199150195	0.38757817862016886	1.7806613557243434	1.5412462918475762
V	-0.20198189056533153	-0.3791622772122061	-0.9585085353595595	-0.6023899534740628	-0.07093852701418198	0	-0.23369641127831697	-0.48210364289132407	-0.4001979654173084	-0.8643499982588905
I	-0.389792184705942	-0.7165754291121179	-0.8023046907543383	-0.8704812367623963	-0.820572611274869	0	-0.13944554278285373	-1.0491322157068526	-0.8230364674728626	-1.3140818967732573
L	-0.6380809143815567	-0.6318310708074882	-0.9219316295148848	-0.7048313585701589	0.24336960962902202	0	0.0011247348970454076	-0.9393722441996749	-0.7354106073330975	-0.7975716586616527
M	-0.7164420265247353	-0.5967694132141378	-0.48221753984922133	-0.6738931629557031	0.8326267297171733	0	0.6219465764187921	-0.367513442721983	-0.7603393198589309	-0.7309538847561846
F	-0.02021629019515913	-0.4108611296425168	-0.3714935018576335	-0.5944824928845786	0.2247541002314718	0	-0.6305135888436492	-1.1118601706715074	-0.782299784957989	-0.7576362858902147
Y	0.5006214340381507	0.15093689971133165	0.32158454693974486	-0.23759489901362243	1.539989957363214	0	1.1664252432384814	0.3907412384542867	0.437042735994064	0.1279267966762922
W	0.5150725809339266	-0.018919862646962406	-0.09996847689498004	-0.5072799265583096	0.8573288294328631	0	0.3378680689537598	-0.7001267244870182	-0.3432766295393117	0.979261986607137
H	-0.4384889867332241	-0.38709176900632697	0.13436026451760547	-0.36871249214316065	-0.17492748500983216	0	0.3162116699692648	-0.04163191308742034	-0.1340680884534851	-0.2683279583863528
K	-0.6372428987044236	-0.6011484277918868	-1.0969928729081333	-0.6891418575466861	-0.9967097329164599	0	-1.1876415661057866	-0.11876418731813666	-0.09679136126628732	0.4925873748529187
R	-0.4524381911354895	-0.9403819986091201	-0.9027802317798462	-0.6185469296225652	-0.6331406366574732	0	-0.6044695849239377	-0.27374684109549113	1.0290700243010806	1.1373797365846503
Q	-0.8635498992269904	-0.6788585595049578	-0.07073332620355922	0.3294369675357005	-0.27730523118960154	0	0.01713793060747912	-0.24387026350908156	-0.6457323057319841	-0.5023987606287139
N	-0.7014126488117376	-0.5841752282721956	-0.10441245589579964	0.05494481153499358	-0.35467708331950265	0	-0.12429613623742095	-0.381069136178891	-0.23978265299762827	-0.5776021409947868
D	0.07006284973146808	0.2432583433988253	0.9642886592571702	2.362243755788561	-0.3764274983955485	0	-0.53331448993304	0.576293829612951	-1.1288880013561293	-0.7570219714176075
E	-0.10441952749164811	0.6187220041118211	0.6988434727476388	2.501303981261513	-0.46239531352518093	0	0.2114839146143448	0.22582980827172394	-1.294907466771341	-0.670665577539935
