## Supplementary material for "Proteomic Sensors for Quantitative, Multiplexed and Spatial Monitoring of Kinase Signaling": de novo algorithm script: BRSK1.csv

Index	-5	-4	-3	-2	-1	0	1	2	3	4
P	-0.32965248402856573	0.9071372866253207	-0.281055751781533	-0.4224665273493259	1.7698056761007301	0	-1.2284266899418508	-0.6686725228293604	-0.9876252593704374	-0.4052609457575328
G	-0.273603006942795	0.5077726250076917	-0.32380538797425107	-0.24009617565447613	0.7594193144088933	0	-0.9930051248299427	-0.7773509161614328	-0.4892498707846921	-0.47804072082389315
A	-0.059246538446046756	0.5055619599535269	-0.19980306021721725	0.36233094960872564	-0.0029216558846021116	0	-0.661929616382286	-0.5688295508371914	-0.45064613204509246	-0.5586915635912246
C	1.7333091363184725	0.13856530467699044	-0.26101159790756934	0.1642486037739376	-0.20164641675347209	0	1.6217356693317444	-0.28313049437051724	0.9023700607355001	-0.2412571174611565
S	1.1610709036527045	0.7874488668279304	0.7330302017587952	3.9827816833399208	1.9625339724599977	0	0.8565506919997616	2.644595582163556	-0.07552206227045424	-0.5556076239250657
T	0.09931246696766564	0.49590135937471475	0.11701433665299918	0.9070366992837515	-0.09812252929691503	0	0.19418177954806426	0.6312389028591467	-0.4850479561166586	-0.5547814366732793
V	-0.535175959409303	-0.7505835298486959	-0.5541443143250543	-0.2931913834048369	-0.975450637616178	0	-0.5744843795469332	-0.7481878957968128	-0.8663476397175003	-0.10112264034212239
I	-0.3195082366595652	-1.2797820969350948	-0.6110877022233225	-0.5172761739428015	-1.8747543481422055	0	-0.7182824563615359	-0.6986132644405093	-0.9401274871858628	2.853501282517745
L	0.05479116530932476	-0.9955931987972142	-0.5470639909034096	-0.5446269771517915	-0.2705590964647334	0	0.026591419770876253	-0.47932798795905707	-0.6899197455289017	2.6168745092204158
M	1.2097486781189424	-0.43849847028757843	-0.37673796216689065	-0.473012697096681	0.5077055214025914	0	3.0293473362199688	-0.32286033967914396	-0.5695127006259824	0.9479956622696384
F	0.13315931505280254	-0.812545223528617	-0.3949032890738163	-0.27887510475237975	-1.0829743540536922	0	0.8690685343570584	0.20056816122030266	0.5496450815410032	0.19381073341395338
Y	0.18655424464309933	-0.6511218676531417	-0.34650440056104076	-0.3047621341215798	0.8130157111689855	0	0.4061595965468558	2.500571473828105	0.040672167199206424	-0.6176384187499858
W	-0.3983362631181111	-0.5511133897793304	-0.2858528479771014	-0.2404253205241366	-1.1642265238271545	0	-0.48546926527779116	0.7694634990447083	-0.2992361547003961	-0.4545513187740848
H	-0.7645852828973124	0.30334946505515675	0.0417591706424233	-0.29741238595505143	0.1939961447862872	0	-0.21025663818484958	0.4194686677774634	0.012937482367627396	-0.411243354482307
K	0.442067530181832	2.039111952119346	1.0306164463977767	-0.17909553679187912	0.7421366632690786	0	-0.6151185919373712	-0.8636640539385911	-0.4908177641828936	-0.4462418660007372
R	2.3549053858981703	2.3781644997127565	3.8608630390314516	0.031501583802104605	1.081562685316107	0	-0.18032136722490896	-0.7702383506964353	-0.40522578145143506	-0.4750159100189187
Q	-0.6062478153743762	-0.11439088605931055	-0.2191111770520837	-0.42259523587113884	-0.11155517478877106	0	0.11857961964062157	-0.05976147920988991	0.1918274630290996	-0.2938095096437633
N	-1.088096635006521	-0.7070389078542079	-0.3391208399619871	-0.34346476586013014	-0.3100418325829769	0	-0.029855784425705245	-0.08573216694018665	2.5631782784529786	-0.13537511193232504
D	-1.554861732816062	-1.0120858560157955	-0.5364472447718831	-0.40444504952885246	-0.7552330386135384	0	-0.7258242406921676	-0.3603729040340147	2.5841414409593852	-0.38490398751782395
E	-1.4456048714443555	-0.7502598925944457	-0.5066336275862853	-0.4861540518033792	-0.9826900808884338	0	-0.6992404926096094	-0.47916436000013907	-0.09549342030449189	-0.4986406617275324
