## Supplementary material for "Proteomic Sensors for Quantitative, Multiplexed and Spatial Monitoring of Kinase Signaling": de novo algorithm script: BRSK2.csv

Index	-5	-4	-3	-2	-1	0	1	2	3	4
P	-0.2621335713147953	1.1185243908666458	-0.33931637031314527	-0.40990643127443405	1.608688447426784	0	-1.2637993722970793	-0.74419277826228	-1.0741308960583753	-0.37307047106484775
G	-0.2354839010584644	0.25931028342295165	-0.3233804643386161	-0.07491585422940712	0.8174557176540098	0	-0.8176488342824757	-0.7736130951286769	-0.29949973580910605	-0.48873133546742875
A	-0.11205930952107439	0.2167008391294612	-0.19716367305684596	0.29591012920602466	0.11559321315112374	0	-0.6489946305516455	-0.6503849238661016	-0.5142662532201003	-0.44403842170226
C	1.6967957967911478	0.42845131054556346	-0.07053283702991626	0.41255333588100945	0.6509095022228035	0	2.1286673012561326	7.093277614990104e-05	1.5530428000804926	-0.016935628876582315
S	0.8642535723051389	0.9459378606749572	0.5600497636626187	3.9923668616713375	1.5092636860654782	0	0.7515403634184349	1.7498527953968082	-0.14139521041043482	-0.5061410893453576
T	-0.2502855909945881	-0.10141248411981325	-0.056308405914043264	0.7057742846608697	-0.21861294611801965	0	0.11457165945754892	0.6733910398288353	-0.7185511637185731	-0.49812882922129464
V	-0.6789564837995469	-0.7319681251209715	-0.6225305542991416	-0.31525130691357495	-0.8052450038493465	0	-0.29372380364892997	-0.6522033313815241	-0.9076812321810717	-0.09496418268223893
I	0.0915775604907924	-1.0506385154134559	-0.6380396994032528	-0.5679357989742333	-1.143064783255796	0	-0.14112623809829997	-0.5204024824039863	-0.8746272359008602	2.8512744908696455
L	0.5872041058503318	-0.9327237633064995	-0.6001002726859594	-0.5850570311908737	-0.252341473774484	0	0.056475138768219364	-0.4501207142049039	-0.7168942605216797	2.644051035148003
M	0.7503781532287669	-0.31771544785138744	-0.4375172577390796	-0.5201956102279575	0.3267314793783309	0	2.5713348946992745	-0.20070929224192793	-0.6025628601506171	0.6516493206014669
F	0.417519784201708	-0.7148397156210902	-0.2984286007758141	-0.17829643202745027	-0.5343323469718116	0	1.2141287296738406	0.6736032068819153	1.5971204331243756	0.4321946239009234
Y	0.517105578364857	-0.3925123964557897	-0.315348208217942	-0.21361258912658465	-0.09491411309547632	0	0.09168864826007989	2.936666544162245	0.09342652313674502	-0.4923491845765375
W	0.19437333017466424	-0.12493713879270256	-0.1395853468891771	-0.08034125757964525	-1.2435743418821923	0	-0.2792066323786647	1.0077131378491835	0.10646376451325719	-0.43287545600911215
H	-0.5660305088950802	0.543822115472571	0.28058410715655097	-0.2709093111044586	0.4436757346528117	0	-0.4458444449315723	0.4375062603997141	0.3927105662328386	-0.2928952016799997
K	0.8276170003487515	2.0399169679951323	1.6929935536863405	-0.27238194808351823	1.5489541987354825	0	-0.689664257348473	-0.9238160810040591	-0.4295026649619969	-0.2818945409996818
R	1.8026186783013747	2.2412989704894857	3.549156114125129	-0.0743606304982094	0.5294682626195972	0	-0.08125809927217946	-0.8304151692866355	-0.18673436071550611	-0.44255042096178704
Q	-0.6334649679193421	-0.253184174663864	-0.16467204633571764	-0.4960948944633556	0.25460915692946856	0	0.08676698590334807	-0.13492287357655794	0.07889978819501807	-0.36452253737641743
N	-1.2294080620394336	-0.580334184019546	-0.34509620246883793	-0.40289092126277093	-0.044633838213707554	0	-0.27869674489035895	-0.10664207146204334	2.8659483428632853	-0.35265204246698284
D	-1.8884963120885865	-1.3671900380943378	-0.7639020447491557	-0.4210185273813231	-1.5673270769445515	0	-1.0751677666319002	-0.7254662661595395	0.5558436884472818	-0.6790783092528151
E	-1.893124852426625	-1.2265067551373128	-0.7708615544139942	-0.5234360670814449	-1.9013034747305009	0	-1.0000428971052997	-0.7659148383166154	-0.7776100329449721	-0.8183418188366949
