## Supplementary material for "Proteomic Sensors for Quantitative, Multiplexed and Spatial Monitoring of Kinase Signaling": de novo algorithm script: BUB1.csv

Index	-5	-4	-3	-2	-1	0	1	2	3	4
P	0.5368176004094866	1.5570342004915012	3.3623969807598195	-0.32965022174418135	0.6067640912974653	0	-0.6679254698899001	1.9062204206035032	3.6485822052313384	-0.23558553326188328
G	-0.5608676293364927	0.22206261701362243	-0.09351499715635143	-0.7282387578198488	-0.7107345898884222	0	0.36687502302782554	0.06449558681663002	0.025829912704479974	0.622007061912725
A	-0.5168734548409375	0.7622581420743212	0.8061488836927679	-0.33345607967316787	-0.24184467367337992	0	-0.033245373031337073	-0.5363333590944701	-0.14904471719340762	-0.5012168503163911
C	-0.23030989529527748	-0.34079073880731153	0.041501243454115516	-0.007110152218800797	-0.5087188718802977	0	-0.10566186505381162	-0.24695295548222226	-0.16358768418489314	-0.07425135321557336
S	-0.2763277784756935	0.19340779221027105	0.010369978859107046	-0.37579624913314297	-0.5024653165000393	0	-0.222360898449231	0.1313773718897289	0.16128805242936517	0.6032119070524616
T	-0.05932299898155994	-0.5254796716437128	-0.15666952742330736	-0.2789650889491493	-0.41152613070411986	0	0.21930384435083922	1.5710625011024726	1.480738667790789	1.852593761205047
V	-0.40237218788468315	-0.9469764447028599	-0.2471992089068688	0.8929650240565483	-0.8169088404500221	0	-0.4081204139388387	-0.46990997480377583	-0.5414632076101744	-0.6865984884059341
I	0.148088801125156	-1.3103193283774655	-0.1897546991392298	1.0891072864363551	-0.6331743138858587	0	-0.4257368978511852	-0.4966375469533682	-0.6228695002280131	-0.1302384264483211
L	3.820867378442204	0.5363834621175684	-0.5690960802836206	0.21406092970776108	0.7742605853844983	0	-0.4701409477144549	-0.34231815141608835	-0.6497683601788251	-0.5161368926187964
M	0.3210605028992909	0.4471730019935273	-0.4115494521792928	-0.1572140579720762	0.6010756838500506	0	-0.25072935887995573	-0.11042231683764453	-0.3607860065218076	-0.2405400654988829
F	-0.45645878506813065	-0.7543962229289441	-0.7350255857298037	-0.7384556588316966	-0.14785581609975787	0	-0.4823129844889814	0.13227546321852163	-0.352221831917653	-0.6848523563065573
Y	0.8670353943704454	-0.4875501159566236	-0.716050841732605	-0.6834787119365909	0.4971924537898634	0	-0.5876783415391568	-0.5786716997254671	-0.3166793551792987	-0.5763344797496432
W	-0.5267094867544022	-0.48029044764537665	-0.6706554258772689	-0.6403286155248042	-0.38748238014983577	0	-0.5287549099046485	-0.9615375052467966	-0.16532290336734157	-0.26586327571310603
H	-0.5451201598421135	-0.3189187484312835	-0.48948144448000264	-0.49345643013349144	-0.07318834122547709	0	-0.19875919843749973	0.29932922079710456	-0.12533868687272617	-0.050690636141714436
K	-0.4702781366577101	2.039476694141421	0.24815737403446317	3.0853423917608143	2.0092145807806094	0	2.3572741424530825	1.6739796160485048	0.18145451651838976	2.163561522835551
R	0.32950472564492694	1.9740330862722102	1.6851958306053605	1.7742275302030706	2.8883333576513124	0	3.1867597970591652	1.8713439559738427	0.4213532318797242	1.8536073276942144
Q	-0.05674315944060676	0.25580442589136526	0.29713877355914636	-0.13562591035591684	-0.28339619314774384	0	-0.022972207380381717	-0.5202732526012314	-0.37331921794571216	-0.1098730206792951
N	-0.5503018840845378	-1.30433594196005	-0.4598817967505369	-0.5104907754442575	-0.609315203926466	0	-0.3535698433372508	-0.8025569221619023	-0.44213414395014977	0.03807496465717522
D	-0.6862888461405874	-1.1459443127743787	-0.926005286196842	-0.7380706639690011	-0.9997195731898249	0	-0.659346521036011	-1.347083552077492	-0.8055180525135387	-1.4918713376851132
E	-0.6854000000887783	-0.3726314489778058	-0.7860247191090494	-0.9053657884584231	-1.0505105080325552	0	-0.7128975759582685	-1.2373869000498507	-0.8511929188905458	-1.5690038293159596
