## Supplementary material for "Proteomic Sensors for Quantitative, Multiplexed and Spatial Monitoring of Kinase Signaling": de novo algorithm script: CAMK2A.csv

Index	-5	-4	-3	-2	-1	0	1	2	3	4
P	0.5923152168464758	1.5153208937043219	0.12428983566322495	-0.6642322051895262	2.127297632029268	0	-1.1349985430153717	-0.2824777633706691	-0.0828567281029769	1.1571516787045244
G	-0.7803428079573269	-0.35179526252463916	-0.35714777984320695	-0.06325614216790122	-0.44219197481346917	0	-1.1436750533530473	-0.2974272185413788	0.08111566843799979	0.12708156886271674
A	-0.3286446909223574	0.19439860832568256	-0.26892522627744786	0.5143358443919428	-0.39284941985658817	0	-1.099665942272842	-0.2718736000118185	-0.29452286764957386	-0.2884871596755354
C	1.178836169637968	1.057961579526319	-0.13770584390607069	0.15928608446838813	-0.6881321051293534	0	0.2932795932456036	0.08365109600675252	0.4966146679384213	0.7681994938002076
S	0.6023012249638442	0.9182008877072734	0.15387070588530516	1.5015228174646038	0.26924551872008123	0	1.856764491634797	0.9001742374433829	1.3653104143134591	1.2663647237584181
T	0.07303853068075747	0.1381550205983865	-0.1967354905915984	-0.0060372479533269095	-0.5203571583127508	0	0.6796212346146118	-0.1444032941775457	-0.11287639878126365	0.10148117904611091
V	-0.47788048454963294	-0.9798917785016397	-0.54837366955782	-1.112800156176535	-1.061614278686357	0	0.3628020838952952	-0.5329401516395015	-0.748314697926135	-0.9163064024727762
I	-0.48172645577874623	-1.4397882648079194	-0.557240897624983	-1.2456428129616874	-1.4211842883294206	0	0.04353064234944911	-0.6244710154398478	-1.0545731319724867	-1.2757225590440875
L	2.0944246377956097	-1.147194822287201	-0.5496113036553852	-1.095845463104983	-0.8192503435215117	0	0.046038708619833425	-0.6267461178378411	-0.7010726275106216	-1.2705207312862155
M	0.045870908870180985	-0.27693264132550494	-0.4240419710981561	0.024880717407083554	-0.5264690750454074	0	0.8236482888599507	-0.57850064269897	-0.9141288037467091	-1.141345498453584
F	0.8984399435899261	-0.6312883172498253	-0.4126240547622072	-0.7294788022685169	-0.9657265823605568	0	2.367194609010512	-0.5830143553784246	-0.6652373148987981	-0.601577259618881
Y	0.30065973359961645	-0.04900890369821533	-0.29086508088914625	-0.4886995792098192	-0.16870053869676851	0	-0.16125187140558425	-0.41700854162621903	-0.4816630187966058	-0.10160723490667078
W	1.5140641893926774	1.0612538039046884	-0.13639223106763776	0.25299609372056264	-1.1231803523857533	0	-1.2953163700360915	-0.5227078178771883	-0.7152089552180273	0.22119166489447362
H	0.016391099134568	0.19988805787746344	-0.009269369141376441	-0.11142372416686776	0.17000382153846635	0	-0.5301003677259503	-0.07033020321277449	-0.003144496451088688	0.1089739717739621
K	-0.6836445291744493	1.472392184113128	1.0303338375449482	0.25702998308128205	0.916202133362706	0	-0.8379170417840797	-0.3137304476656794	-0.43225108562424164	-0.6156207693104306
R	0.648035641191369	1.4109459048095838	3.956505195102575	0.682845889853173	0.09710096057926629	0	-0.7992500295681546	-0.2387872843591152	-0.5001774260720417	-1.1659339574297636
Q	-0.8118640376451967	0.030139477324757954	-0.07751882497913944	3.1664698308013453	0.9299382098712948	0	0.804050077981563	-0.31222413109367086	-0.14883987587276945	-0.11670895222721084
N	-1.1676744741906024	-1.3147019498738977	-0.2540168192734184	0.05532211506835145	1.598000922139243	0	-0.2740279901767115	-0.032998489435145294	-0.01062163125366606	-0.1791870157230135
D	-1.628712593864576	-1.6269154771459602	-0.5727146137736873	-0.6098708560618961	1.5810546730934194	0	-0.6061911026531869	3.780893338669423	2.3703095612784444	2.138921490216126
E	-1.6038872216201083	-0.18113900047679982	-0.47181639775477263	-0.487402386995673	0.4408122458041939	0	0.6054645817794023	1.0849224022462318	2.552138747908681	1.783651769091632
