## Supplementary material for "Proteomic Sensors for Quantitative, Multiplexed and Spatial Monitoring of Kinase Signaling": de novo algorithm script: CAMK2B.csv

Index	-5	-4	-3	-2	-1	0	1	2	3	4
P	0.18269551582385965	0.04793686884800007	0.11597364612878072	-0.8484932514981963	1.339055703287588	0	-1.4463787256505145	-0.5126387299953472	-0.2397057310189807	0.702510340013789
G	-0.6833308819391191	0.08802564616182487	-0.25253258023979797	0.5361721951741132	0.17958345740611198	0	-0.9514133068369038	-0.24312318126649513	0.30198341925340344	0.10706114621115914
A	-0.49598263433672507	-0.6803696178481456	-0.45784853253949065	-0.0869915284790301	-0.7804830972556576	0	-1.163774228141868	-0.38094690864347147	-0.010569030415584027	-0.22810463499873135
C	0.9787218873527551	0.7644941535719572	-0.1941573255787909	0.15781012183329526	-0.22951586593422868	0	0.7808051368661911	0.2709721068615867	0.41446411824711293	0.49942844860680347
S	0.2462595176755122	1.462753682925751	0.4147705066351057	1.5056425338579174	0.8624794954541858	0	1.715852087019719	1.1298976483714827	1.6269526529732294	0.24843851582667428
T	-0.8532806399534635	0.07528483532887559	-0.19339322701835812	0.21431348298432826	-0.4231784876860324	0	0.762772552305743	0.11967482286807844	0.1495978954860371	0.0058175118426602385
V	0.797981649737599	-1.1787997732854838	-0.7065044692000365	-0.9639597321028628	-1.2362367498684326	0	0.5521525739108807	-0.5639723516699597	-0.7520629861889341	-0.6799402854203043
I	0.285222629126409	-1.6643026498103357	-0.7510392210976102	-1.0371203043599033	-1.566559274290457	0	0.7290053691505698	-0.6192568215796525	-0.8250933919989337	-0.8722420946667595
L	2.8520299012974575	-1.786503502428938	-0.6880066897623162	-0.9927831951636661	-0.7987382220785149	0	-0.01246586131356578	-0.6849429966589828	-0.5732625768449202	-0.9126240819750009
M	0.4515427627219145	0.2456400661819562	-0.38795336686632614	-0.08972515033877669	-0.16953999157935815	0	0.7265422727439619	-0.600280647798635	-0.7057795867161086	-0.7263999200817349
F	0.7342180884016667	-0.9701554512657523	-0.46797617921578005	-0.7756649525397703	-0.8049837703118807	0	2.0616339285112275	-0.6543671643554265	-0.7843689138711597	-0.7143360495732614
Y	0.08174366203252315	0.37252704272380877	-0.3585091428531567	-0.5974056601244079	0.0784470216145367	0	-0.2134352197230322	-0.4517522008602833	-0.411822035559704	-0.25139632612824286
W	0.6143168436700122	-0.37498046833880816	-0.2703010380686889	-0.12199821418255523	-1.5561297216878092	0	-1.0214105307577659	-0.626265812915654	-0.6180459885673637	-0.07356810531908277
H	-0.815769481764556	0.06805139103718975	0.03101385865254165	0.025687882009971758	0.43387980869083226	0	-0.6222465392457474	-0.1830804166607842	-0.3240170636666997	-0.23146007009434802
K	-0.8672488428331243	1.486035372787139	1.1275988910311139	-0.322626588774132	0.016925111863075347	0	-1.1577442174493735	-0.6951653113820012	-0.9665873114287561	-0.9948309434008681
R	0.6075626477668035	1.5369047458363765	3.816884186216574	-0.030557523673374488	-0.6271233261790684	0	-0.9639804628942467	-0.6412669396115839	-1.049054675306389	-0.996711089990926
Q	-0.455452616855528	0.6667560042602299	0.24516737839123415	3.3620048411039236	1.2244330581621108	0	0.5778945367958678	-0.002187956074021199	0.09494194595142219	-0.009011203360519108
N	-1.037314847296452	-0.2328305655984478	-0.08017511219539664	0.41391758760842723	1.426889481496422	0	-0.48171225872390305	0.1790368866605179	0.07985682423074564	0.04262073637573242
D	-1.2248900434510737	-0.9851936369337526	-0.526915035068383	-0.3055700146396366	1.6945250403485523	0	-0.47376865554665437	2.9933003691527076	2.1103973323922935	2.583137722699089
E	-1.3990251171764712	1.058725855846555	-0.416096547351219	-0.04265252869566734	0.936270328548022	0	0.6016715489794164	2.1663656055579237	2.4821751030492907	2.5016103834338703
