## Supplementary material for "Proteomic Sensors for Quantitative, Multiplexed and Spatial Monitoring of Kinase Signaling": de novo algorithm script: CAMK2D.csv

Index	-5	-4	-3	-2	-1	0	1	2	3	4
P	0.20533330802050934	-0.08213855461038677	-0.16619942709219465	-1.188313201096077	2.1083845464835105	0	-1.3152099682469003	-0.6577780838426287	-0.08580632377781643	2.209636861336253
G	-0.5779983262209509	-0.0498660422264974	-0.2905178492054003	0.5936936397984639	0.5457400077911188	0	-0.7948957092283325	-0.09739662971843072	0.8305104067822557	0.957985707617669
A	-0.20595179363199342	0.06967822348762447	-0.14351017532734747	0.31274359979108973	0.06209901803588275	0	-0.6574644582475984	-0.29869829302256473	-0.08886974969626894	0.2381335884730337
C	1.2733865468245666	0.7510108754638686	0.20114393085933824	0.5838530816428311	0.09273563527442347	0	0.5385973916236665	0.4921733883250434	1.0163062896362227	1.0982428854177104
S	0.9012173213838685	1.9579908596826328	0.6230672351456904	1.7504155780770083	1.8446249600232691	0	1.6594790119359075	1.9219815479272844	3.3317123283785457	1.0408607737239617
T	-0.20675941378522517	0.15169175909973176	-0.021640005262247616	0.4558720313180302	0.4513811761464044	0	0.8338101093058485	0.5272591562289956	0.3974084711082114	0.3703349355744779
V	-0.32854357159277026	-0.4266004460628985	-0.6341458709866713	-0.806127148286227	-1.2448763511254308	0	0.8505082118847488	-0.5930409336309527	-0.6404975193177458	-0.7698249613789115
I	0.1835027573842367	-0.3560444971304353	-0.6034809868773625	-1.007405487456907	-1.3632379520070232	0	1.2815569015221406	-0.6933376462235245	-0.9384497746276128	-1.009847993380255
L	1.763119406839963	-0.0783023739881721	-0.5366108441371082	-0.8714278686145872	-0.5735373029788908	0	0.5089649245785993	-0.753164999769246	-0.5109309562729036	-1.0662355396779593
M	0.4640525278200615	0.522875980936005	-0.3330012655933953	0.05474713238186779	0.4620432447384087	0	0.959619981755809	-0.686113517263028	-0.7313923834626002	-0.9928508798946871
F	0.8847859491431557	0.6077141026157825	-0.19529417564668727	-0.3245665782542227	-0.906032953585292	0	2.0140343587621206	-0.6869186574187741	-0.6033009711321706	-0.9490888969153932
Y	0.5262072667626352	0.7778503729793748	-0.2516444867349744	-0.2591543791133331	0.04372877630730212	0	-0.33528719626415304	-0.559647265968246	-0.3608628456577557	-0.4987890432852812
W	1.6888067578985955	2.137178559158697	0.20571039475888656	1.209617209426757	-1.35589440314572	0	-0.7512334124692639	-0.6672315004411841	-0.32956236798057253	0.14055740282576046
H	-0.3247685490610481	-0.6575076007471038	0.0151455527189259	-0.360634715300194	0.17938383369901206	0	-0.6214988735196375	-0.12912581762535827	0.08517168802133387	-0.25750241188655637
K	-0.6645978604781528	-0.2822460700001932	0.8366508441279583	-0.4287072705959245	0.7073984807441001	0	-1.0030594741817038	-0.7323425587186213	-1.0034583654959055	-1.059333377920953
R	-0.04514137713236415	0.139651554983701	3.7827266695568404	-0.1200487280073382	-0.6183593603621862	0	-0.9657675989167402	-0.5412044729504558	-1.1329104406615058	-1.4655403035835268
Q	-0.8955426245486862	-0.6046751173840983	-0.08274003382782873	2.6520897364791614	0.49153319708793347	0	0.08979132394908516	-0.22841863873710633	-0.22384218941057432	-0.14519472801528593
N	-1.1899056883952512	-1.1954629647201311	-0.4536979958633592	-0.24589092297996823	0.8098529154400548	0	-0.6438124091950883	0.04303238787499645	-0.31979242854888734	-0.052891358843025656
D	-1.675339401972355	-2.1313203515632377	-1.0098143053140503	-1.1389252302729997	-0.2746552366608275	0	-1.0269345499407982	2.816545679260491	0.5912688403797212	1.1640791154168235
E	-1.775863235258796	-1.2514782699742641	-0.9421472052990136	-0.86183047893743	-1.4623122319060515	0	-0.6211985651077097	1.5234268557133082	0.7172982917360267	1.047268224396144
