## Supplementary material for "Proteomic Sensors for Quantitative, Multiplexed and Spatial Monitoring of Kinase Signaling": de novo algorithm script: CAMK2G.csv

Index	-5	-4	-3	-2	-1	0	1	2	3	4
P	-0.8745411566879209	-0.8311023164589877	-0.830300415293018	-1.4754695200443952	-1.545172544332151	0	-0.8069782440990635	-0.47153223127305205	-0.9217967094231407	-0.14511498047511134
G	-0.35434584505023303	-0.315999450819009	-1.0647716163155663	0.16728968497444568	-0.36177851351372187	0	-0.7222372597181107	-0.40367692823957196	-0.027572582155776872	0.06603094507930034
A	-0.21640788206435513	-0.2760152035928204	-0.6864213902833761	-0.20080880805337598	-0.5013499233654755	0	-0.6540158132263982	-0.3289152769817976	-0.29113453976978343	-0.1590183774882955
C	0.25222771138913086	-0.07572209374429707	-0.27612604033976856	0.18360624682692386	-0.32616738861039973	0	-0.11250577720729536	0.09677361594869975	0.3494315067538939	0.31303864280670957
S	3.7626003007304383	2.833438778038537	2.7373537921384257	2.451236006910143	1.0456950021731624	0	0.3433424234090428	0.1984517376501604	-0.3167092159519217	-0.19604083119871465
T	-0.36303035406177	-0.3463751551288151	-0.5787883011158096	0.0939539447902069	-0.011864025481590788	0	-0.2728340708221956	-0.295696880018386	-0.5231380629316513	-0.3384678350711059
V	-0.3943056010025371	-0.9144104535207037	-1.0634191796226657	-1.0301466112757385	-0.6462055401574968	0	0.0446241190700383	-0.35538119864570455	-0.334053236617535	-0.44041815651822414
I	-0.920044594831687	-0.6430786323409903	-0.5658563499478416	-1.1643640189809499	-1.0333474242936018	0	0.34331358772509485	-0.3774866494409355	-0.36372047564155763	-0.551193703598461
L	-0.4457805922695532	-0.8435883676560653	-0.5779017857153971	-1.0735897947666038	-0.2827394344704087	0	0.026962499010008634	-0.42589794977831397	-0.27381726788091443	-0.5545169447236886
M	-0.8438903471268125	-0.7846036600636636	0.12211544087171364	-0.8715930667065496	-0.4237878909088192	0	1.0778813640722362	-0.3985446573481388	-0.4439024949858156	-0.6391329046478762
F	-0.2604828243843699	-0.22721911377723403	1.3732005490886305	0.9345657974955721	-0.6344486543447672	0	3.822682520667147	-0.36321321981754556	-0.5644706142307544	-0.5443312688353786
Y	-0.5182000774648808	0.22116310816481863	0.6889540203678362	0.6244030056579681	-0.4977579283244026	0	-0.03768710440120535	-0.356927898289704	-0.2721468921416667	-0.34743568039640443
W	0.43758648265468786	2.3317281801307104	1.7359223835316215	1.6891717998225104	-0.5925635620635034	0	-0.5548503688456664	-0.34133071871334053	-0.37250431862607203	0.03748424818180008
H	0.6902235097807427	0.8118020705165637	0.19966709129781443	0.9426753881449557	-0.7427426218233727	0	-0.4604347761421247	-0.28257583683172915	-0.03874048100799442	-0.2806841012767239
K	0.22117021262553105	-0.5002321892723515	-0.4196329607877628	-0.6567404689086734	0.6373466779689891	0	-0.43591782676057717	-0.38663511436932124	-0.4159733573272657	-0.6391126749043046
R	-0.19953197469930217	-0.7640170198923663	0.6752546694240057	-0.326190771738265	0.6860790899021926	0	-0.3948997754188708	-0.3671291197035202	-0.5138937995133886	-0.7026699775140265
Q	-0.6239884117246349	-0.40742021160308645	-0.21145258093250255	-0.15346794744212588	0.42557844601262584	0	-0.10057111306577272	-0.29705206875599277	-0.03685326944024467	-0.25474248960765883
N	-0.12147221862692073	0.3140172074525799	0.08643873013810781	0.6022035127077686	0.3067578320376836	0	-0.4627562850579966	-0.104888696882186	-0.15736789113169483	-0.2599673266286186
D	0.4185644424773205	0.3086196229109998	-0.6768046483119569	-0.07354633586068841	2.7298318737561322	0	-0.34183691707728336	3.8717154970212073	2.1148149171371755	2.632726694882211
E	0.3536492203371326	0.10901490065618527	-0.6674314081924939	-0.6631880435531228	1.768636529838916	0	-0.30128118211100413	1.3899435944691725	3.4035487848861083	3.0035667219345688
