## Supplementary material for "Proteomic Sensors for Quantitative, Multiplexed and Spatial Monitoring of Kinase Signaling": de novo algorithm script: CDC7.csv

Index	-5	-4	-3	-2	-1	0	1	2	3	4
P	-0.6171140849820674	0.21287413465984176	0.015468692130576278	1.6680606882709048	-0.13027105559805682	0	-0.560067051398295	2.2227094865434567	-0.25830920735673407	0.5451265193704312
G	-0.5469901902978158	-0.5620403987684871	-0.19945796423769444	-0.9029405488634554	0.15994143772348626	0	-0.39827372246589227	1.8155871143788564	0.7497532104715947	-0.044794503773186195
A	0.5560259992759354	-0.30009086973652105	-0.7122362838754868	-0.10215915481236518	0.23006311124732087	0	-0.3607901260874074	0.7681388316422342	-0.4382473149138081	-0.3773342579376949
C	1.5201462680366888	1.1300380423843375	0.8665730775023652	1.0769585210613335	-0.15409772206994943	0	0.12186566469112488	0.05836505644432885	1.0945935828268267	1.7706735545122674
S	3.3328908708252674	3.287841126161695	2.552131914515175	2.808142152719843	2.9309735619654966	0	0.6947066582160005	1.6998031286087896	1.8528650701255032	0.2680128955508834
T	0.6240363584748773	-0.018088533791958336	0.23387069843963965	0.2106211468970394	-0.11853965609280438	0	-0.04860541129944281	-0.32990492270666366	-0.7882653915889262	-0.10500069573233362
V	-0.5167217940362554	-0.5357071558116419	-0.7640571392675148	-0.27600948222121596	-1.1284160990967687	0	-0.41471699016541735	-0.8035820418815899	-0.6979951359691954	-0.5689663036939082
I	-0.5615405039456772	-1.0241233533713705	-0.7926901740830938	-0.04581846387377061	-1.677693144078531	0	-0.4744453253023431	-0.5394768219663435	-0.4527562139855083	-0.05624442574984657
L	-0.5734306558756003	-0.5005449244675769	-0.4716383029652851	0.93920144878502	-0.2100209620293723	0	-0.4609995540199157	-0.03772592963659055	-0.4296041940714583	-0.18249319887858845
M	-0.494267574475659	-0.5943046818810559	-0.6196238542447121	0.09024052285712221	0.3739491453765206	0	-0.2691793002565075	-0.37769362957531705	-0.9009664099595518	-0.40669783497933226
F	-0.36245716728182864	-0.47739639806582856	-0.5595645988521213	-0.554695189596558	-0.039269978684817824	0	-0.44771663505001874	-0.8726692795251364	0.7190035017413299	0.07344039941854119
Y	0.29519168946186797	0.24465687472536124	0.019533445749988106	-0.5870063237241211	0.5304056071154959	0	-0.4985932182843404	-0.6427841021666899	0.47620945169423967	2.365097114287909
W	0.6398194174143413	1.2630083488554078	1.0462446939913137	-0.6758566507570841	1.5744553923912543	0	-0.45701778329521664	1.117432839353753	0.42916756307613896	1.9390263626366389
H	-0.01935870356790259	-0.357885324638485	-0.8417224529311172	-0.876385736581346	-0.15463053553778533	0	-0.508571566009699	-0.39393409521767714	-0.08961958466136152	0.22589631367769647
K	-0.4808821935254466	-0.6459472520562475	-0.9718971238400711	-1.0775623057167634	0.7471557308182	0	-0.5742461650203781	-1.190108760080158	-1.1782761489610702	-1.1062531754842646
R	-0.12289899436001787	-0.6525698923069244	2.251110838111651	-0.06695139719762712	0.17951805622066727	0	-0.5473944800837651	-0.5886793842095827	-1.309477309868961	-1.3076323526914921
Q	-1.1078310255578563	-0.8298328698504939	-0.7961568817412088	-0.9894657687354725	-0.8024031022788273	0	0.25199663870143313	-0.7518837433167547	-0.8596878781820056	-1.052663967760742
N	-0.3931022715272901	-0.4499397544348153	-0.6419638668904788	-1.0921075138152407	-0.4981281769280632	0	-0.33907177416172546	0.2679164049061111	-0.37374401531988977	-0.639275121968196
D	-0.3574212441924561	0.8786725718245745	0.011455216055052139	0.3164490366975577	-1.1216453767058503	0	1.7814904767227802	-0.4851229255847285	2.5133365748443506	-0.5016977133458486
E	-0.8140941998631086	-0.06861968942980945	0.374620066433028	0.13728501860620096	-0.6913462337576187	0	3.509629664569026	-0.9363872260102977	-0.05798014994151105	-0.8382196074589296
