## Supplementary material for "Proteomic Sensors for Quantitative, Multiplexed and Spatial Monitoring of Kinase Signaling": de novo algorithm script: CDK4.csv

Index	-5	-4	-3	-2	-1	0	1	2	3	4
P	0.3683127031279168	0.05414650207949702	0.15138316240518118	2.7561644764016457	-0.1845759472600605	0	4.220561033542501	-1.118290558454203	-0.04716684704085005	-0.2898896758347466
G	0.8806248595915067	0.40617104073314364	0.7010674746114972	-0.950445612021756	0.08236435140419983	0	-0.09025585409167693	-0.3126948058154935	-0.15692793900883037	0.36146608704817984
A	-0.08523039541801236	-0.20252664176605914	-0.07300086728337876	-0.4614269622450691	-0.30698511623415486	0	-0.27611923069106714	-0.7120421295197564	-0.30085397815372117	-0.494220730256401
C	-0.043239165511793784	-0.028764399181152967	0.18096621286089798	0.7454786597681685	-0.4134972897337554	0	-0.23707258785284058	0.20499970999215875	-0.27115064622800084	-0.06179790290830171
S	1.468373070920986	2.2069880543665374	1.2286971171412782	0.7139119473394433	0.06666180683362602	0	0.050872643049387746	0.24075672346699317	-0.09107955244913611	-0.7581315249494117
T	1.3258871044183482	1.5640277404068381	1.2832593271477617	1.46749971569438	0.5833920457960816	0	0.11781149840640613	0.7518719683497653	-0.3161302249092315	-0.7524677036146752
V	-1.3385295594667286	-1.415007461203998	-0.39789712437733354	-0.3814418274368431	-1.0749364118757212	0	-0.2546571799536349	-0.04605435057799733	-0.5972329951577926	-0.820230121473178
I	-0.46792584511510665	-0.788255527283912	-0.34153800069812656	-0.14989406908796024	-1.3384387340148047	0	-0.2634525228065694	0.24503214962813447	-0.5849290289595547	-0.27097421905376773
L	-1.0728843472646885	-0.8918609433217326	-0.43171244715104073	0.6181049743509143	0.7838402805842573	0	-0.23150067585414336	-0.13639478814050207	-0.6033482731967063	-0.9433436844317512
M	-0.8483275351279267	-0.8269656075548135	-0.5981366977145243	0.3615356814737815	1.29700593857431	0	-0.2674656503863791	-0.006956126674834934	-0.4348906604667792	-0.13664563404333185
F	-0.9072905474062117	-0.7373389112154916	-0.7182064511538442	-0.06030127011662654	-0.1276713697456223	0	-0.2784693214670562	-0.602835031686993	-0.2028647365153632	-0.28137497343897416
Y	0.3909816454734291	0.22961215358377862	-0.25057821847016243	-0.08382746327105635	0.35010485781002654	0	-0.28401042051933817	0.24841752061177247	0.11179008319350969	0.9913578366433782
W	-0.9620156014893247	0.7452433672262233	-0.4392549112752051	-0.4027132132919403	-0.025381739896579977	0	-0.27777870331078747	-0.830175037009741	0.6331999918553567	1.155141005103222
H	0.4248159307892332	0.09108296563730207	0.12290436734315216	-0.09252999031191184	0.05327195986163106	0	-0.26801424730361995	0.5762723273047463	0.09895504545472904	1.0477718388221473
K	1.320011949757381	0.5992111562866411	0.30601450446846795	-0.5609461917027405	0.7986593417000641	0	-0.2590792114286907	1.037015533308086	0.9792641455434389	0.5881320760885653
R	2.033053569739509	1.6048068013743324	3.0726673341645383	0.5742306676429905	2.5366925908096367	0	-0.24642713394505625	3.1398298795360615	3.8419979438270886	3.099163427385555
Q	-0.8171438855199455	-0.8067979582617179	-0.7975998698718689	-0.6349885904221091	0.7563681723345697	0	-0.26449544906378236	-0.4970204748173276	-0.34063255730822983	-0.40729426620487663
N	0.14097026304833757	0.3474670908101644	-0.4702475076997159	-0.2725240044202917	-0.7727895088986775	0	-0.2709705655542777	0.4760376439956937	-0.24602810581589443	0.03266418521242114
D	-0.8987162130317338	-1.384070591353933	-1.4831106241781211	-1.661432664556864	-1.6481766198334644	0	-0.30228255523044373	-1.249250070335769	-0.687568417781772	-0.9615866793847114
E	-0.9117280015151686	-0.7671688313616413	-1.0456767802694535	-1.5244542637861527	-1.4159086082155639	0	-0.3171938655389305	-1.4085200831607945	-0.7844032468822607	-1.0977393407093414
