## Supplementary material for "Proteomic Sensors for Quantitative, Multiplexed and Spatial Monitoring of Kinase Signaling": de novo algorithm script: CDK5.csv

Index	-5	-4	-3	-2	-1	0	1	2	3	4
P	1.553843558074153	1.573410332059927	2.2825223022800376	3.1870911794346464	1.0472149032291744	0	4.129492608416435	-1.1710990844611042	-0.350081240534392	-0.5278005115852041
G	1.1696634641515915	1.1772085698292534	1.2706304366838084	0.21416959996951063	1.954693848497289	0	0.07110916061263589	0.029116460401245995	-0.16576616072849246	1.5199502268668814
A	0.6734271911293278	0.19165854398880428	-0.050010410430512506	-0.04684996410529008	0.26545541453528415	0	-0.28962710657956964	0.1815208625645203	-0.18422940175480787	0.13749773919346814
C	0.922793412485308	0.4137089111340929	0.6444674467535566	0.4830742300659857	-0.19367672681068665	0	-0.15201127160837197	-0.03330034836935508	-0.386849625630768	0.4484836160393864
S	1.5851936531208461	2.4209630551313617	1.753410068370517	1.646003434142114	1.7005798955321063	0	0.49788557363512426	1.0825314264403674	0.14103879146547388	0.025237594712478453
T	0.6277642582542429	1.5057040842709122	1.129013110277441	1.3284468103132354	0.49572235330356246	0	0.29284173110022677	0.44680900542047286	-0.30550768162243414	0.35262023775339063
V	-1.121044254343815	-1.1766457660279313	-0.9902373683694664	-0.6245663747337593	-1.1553482022616617	0	-0.3095392446398653	-0.23659670550847506	-0.5918460323977415	-0.3161157455788418
I	-1.6089092466757353	-1.3362308527153195	-1.0153690012586152	-0.9065823854430297	-1.6873082609349417	0	-0.3601660793079366	-0.35038129942911456	-0.5436720039441986	-0.5305794869083539
L	-1.6288276549151013	-1.1938924284698351	-1.2295964041450727	-0.28771162536929623	-0.845635630227833	0	-0.35283433060428687	-0.4302783241146174	-0.44787927126658916	-0.7371820948801738
M	-1.2420901704048573	-0.6790129371310326	-0.5406967445917457	-0.18970232624665326	-0.12913807260249413	0	-0.30752845739357326	-0.3534908855405087	-0.44134454605504503	-0.14060539918366607
F	-0.47269122029482236	-0.8572520003059836	-1.3024403565927574	-0.669404822441598	-1.1800311744173089	0	-0.37537956947848194	-0.5627961734311205	-0.5009092506461338	-0.9470803522900998
Y	-0.13344020056159447	-0.7838342328243784	-0.9488221169826065	-0.5672592983251011	-0.5854548538196299	0	-0.3615694598806229	-0.06344023524920656	-0.4958471096613175	-0.5066131966589745
W	-1.0848878844332275	0.053179492292511184	-0.7974513448366183	-0.6279044228783256	-0.7856285485552307	0	-0.3499263319226807	-0.5659417683967874	-0.5237372175386442	-0.16904066520686822
H	-0.06373167407249254	-0.10388322103439371	0.15326529680329048	-0.13588282347994124	-0.29728338556054185	0	-0.324099979283711	0.30128299650233764	2.172000078499413	0.7167077225499766
K	0.8184108998992934	-0.03599746803810383	-0.042641757673161924	-0.5015634902663622	1.0498599230762526	0	-0.31113980834923816	2.8197052959747393	2.319397602525306	2.532091985258086
R	0.09826071279457355	-0.29079140271097925	-0.004805601524976767	-0.6244253395955133	1.0257257352043396	0	-0.3111544533121214	1.9431581616607663	2.2469667424745907	1.5477209544369985
Q	-0.2639298872846292	-0.39911163051400556	-0.016764959219900087	-0.2077183320160193	0.457456455096649	0	-0.259527945781967	-0.1468057800588412	-0.3441118665473665	0.09638314394502846
N	-0.5068578854695667	-0.24555796539928013	0.31874770491978444	-0.18558633006219474	0.2979990175490551	0	-0.22577973449145153	-0.43587921432441873	0.11270223643734625	-0.5797560374638046
D	0.7301765617409599	0.0419147619668562	-0.4566993803127303	-0.7656310177332218	-0.7107023836452491	0	-0.35991953722227327	-1.3882385916142577	-0.8321432616733222	-1.5083869969231538
E	-0.05312363319445747	-0.2755378455024787	-0.156520920150266	-0.517996701229186	-0.7245003071881388	0	-0.34112576390827004	-1.0658757984666423	-0.8781807814008772	-1.4135327340765564
