## Supplementary material for "Proteomic Sensors for Quantitative, Multiplexed and Spatial Monitoring of Kinase Signaling": de novo algorithm script: CDK6.csv

Index	-5	-4	-3	-2	-1	0	1	2	3	4
P	0.6930917689417451	0.0519144378372943	0.1906052987183347	2.206485944213213	0.7435978462935269	0	4.208728774203905	-0.8383796031516999	-0.0855673879552753	0.09334089140701068
G	0.6658879976877831	-0.05789559415206937	1.0206516433972512	-0.7814303783418733	0.8343410290958699	0	0.16276818178920152	-0.47832122970354474	-0.24630484241476366	0.42567394360966504
A	-0.023065169490749212	-0.15593290198147655	0.36107655804478433	-0.44740731729421657	-0.5333708394048002	0	-0.2881066796750416	-0.5866966159319879	-0.32351212317497285	-0.5912279238509726
C	-0.20886813151295855	-0.3609656948288731	0.6020305999796896	0.7398477429609976	-0.7846186222950225	0	-0.246501662605011	-0.18607709083191834	-0.36463543805492415	-0.3318694564069831
S	1.6865222588197215	2.323397804092967	1.9356890069338097	1.214930967358316	0.7166115298216121	0	-0.0072871232988176975	0.5801491340569364	-0.06872870666297028	-0.4632620818464423
T	1.4818138738999225	1.84358007062851	2.295346447770133	2.012458216921152	0.43425519331775825	0	0.08813767486564726	0.7632357201056847	-0.19594085407581502	-0.4723663938042536
V	-1.339145567050514	-1.5955068826740082	-0.6365584096455819	-0.5684295030016058	-1.087399928153829	0	-0.2618144641368287	-0.13527497968434862	-0.39492842810777273	-0.5568494383465216
I	-1.3797999935144454	-1.2428891042721575	-0.4953936945542205	-0.48061314979038017	-1.5231248873134744	0	-0.26474429077719325	-0.0006728293777988088	-0.44111027915595746	-0.5066897016604754
L	-1.0000834812191939	-0.8531679839687366	-0.026732047793921306	0.34800766171190556	0.4016513501779482	0	-0.2502146696319591	0.0846547796744663	-0.443899128557806	-0.4158304582666754
M	-1.1350834958007785	-0.7799382175853311	-0.20227530055059853	0.7910864825590923	0.7975660786021337	0	-0.2568909438212926	-0.05047414835253911	-0.33479955733812855	-0.17447351364575953
F	-0.251799118087878	-0.8450635038946839	-0.35362248931343077	-0.031609645764089166	-0.2933094712505393	0	-0.2466689660408095	-0.35544681496292774	-0.3806602174031253	-0.39337774124731395
Y	0.054579992559704714	-0.02557344409307232	-0.2362904090675985	0.15570176745873385	0.6513607636392862	0	-0.2914841723991419	-0.24069806564410332	-0.23979617775717157	-0.31727622584986087
W	-1.1898693013632882	0.8081006758411534	-0.5322049086366214	-0.10779121191409217	0.21635889833043515	0	-0.27371532416557987	-0.5787115304212188	-0.33585573887573184	0.3783858115011644
H	0.47342266878655	0.24794177837901255	0.3241077805078897	0.0968287016110624	0.30097709173999804	0	-0.26959985457461266	0.2957481572759145	0.09429523719893643	0.5899429799151868
K	1.913045226200626	1.2432650787034114	-0.20622859345392064	-0.6638990052077579	0.6634423602244854	0	-0.2665797889376392	1.1920000517883902	1.9530278450874978	1.5354616865840476
R	0.950479704959923	0.3977984095601243	0.7249424929205603	-0.2956922252269628	2.2833032153864994	0	-0.26366475006580636	3.4161641675180094	3.5834098565687498	3.3694988141488253
Q	-0.21222113302582327	-0.033788029439845754	-0.7027195624882431	-0.4491164225719649	0.09545051913876731	0	-0.2843761625858093	-0.21282611355427922	-0.22722170603724623	0.15356100745168597
N	-0.013394900681950293	0.5595128601119655	-0.8195430485670293	-0.6736307230820101	-0.774220616101055	0	-0.3029623038992725	-0.24369799941869888	-0.18760763387111468	-0.023042674067357986
D	-0.6612034204569889	-0.708385040354683	-1.9047399024307359	-1.6247996175146968	-1.5601381669463739	0	-0.3418533285323732	-1.1969525440387188	-0.6642192849344837	-1.0589336407038248
E	-0.5043097796514093	-0.8164047179095032	-1.338141461770547	-1.4409282850848242	-1.58273334430323	0	-0.34317014571156595	-1.2277224453456193	-0.6959454344779246	-1.2406658849211443
