## Supplementary material for "Proteomic Sensors for Quantitative, Multiplexed and Spatial Monitoring of Kinase Signaling": de novo algorithm script: CDK8.csv

Index	-5	-4	-3	-2	-1	0	1	2	3	4
P	-0.47525300716397056	-0.5751793810670612	0.36583930151545196	3.6111003174269327	1.2939401553799783	0	4.218583886870742	-0.8928229445175075	1.4409586199498594	0.5774079559039461
G	-0.5305741644612423	-0.5380843568794879	0.49972961583794556	-0.2799352246730016	1.609918729756535	0	-0.06533159803286981	0.9071845533965905	0.6242443843785984	0.9700171686886635
A	-0.6238274576972662	-0.4082841715621256	0.009212555522792322	0.5518718001989908	0.16968437743378917	0	-0.2864172802506865	0.7170313425729467	-0.14037560066446317	0.04982318446078335
C	0.7191050512099286	0.18697620577983312	-0.038159217367806614	0.5147685256625497	-0.7839951786133126	0	-0.24637778533273466	-0.2463269001765588	-0.10674688576921618	0.4968924455486166
S	0.3235512276468312	3.3965419850503733	3.4220661583097587	1.156826112060652	0.23331151212154863	0	0.1113542935616246	3.4349568574003473	3.3908170773164406	0.7205881964409127
T	-0.2636169215763619	0.2189538462850436	-0.1893611853298824	0.43690271762785066	-1.0106484866705165	0	-0.1477615069425147	0.09060255451689742	0.7927794166568186	-0.7048933895373878
V	-0.8164781933875275	-0.9208068447401307	-0.9028756961421683	0.2006490956731234	-1.3362187274421486	0	0.016489258963484736	-0.8735516760522977	-0.281632721023767	0.5590096809662584
I	-0.6069502652581257	-0.480350636637928	-0.9359433378670112	-0.06503958413317973	-2.2185286615085458	0	-0.21177674639067867	-0.5781692506754705	-0.7272365108619856	0.24996464802597107
L	-0.4150871950451558	-0.6331445885634478	-0.9375206302202528	-0.18991806941918984	0.2052926344812477	0	-0.28476210597441404	-0.12472955353160922	-0.8035191077131473	-0.37123019930891404
M	-0.9529321213038765	0.0005835051235740568	0.9445430947152025	-0.07121815741437454	1.518398558297695	0	-0.2553377083809933	0.23917195559063878	-0.2045269921903358	-0.3292662695339245
F	1.331213362795136	0.212504348873865	-0.08737588929428475	-0.7121590169092161	0.17553360095801648	0	-0.29768647309288	-0.7576148134032866	-0.7294830368669608	-0.7480278503797382
Y	2.646952463696338	0.7423493826186741	0.030070604921293362	-0.6751844512372384	0.31182343310126354	0	-0.3059177172215325	-0.27857228134259	-0.3458587284734665	-0.5288314567667549
W	-0.5762810400688892	0.7353420586208168	0.5566231026690995	-0.6348792566358389	0.7140108511306911	0	-0.2780823998422586	-0.12722864820584417	-0.6049556039368789	2.517302835698772
H	-0.010850409474133365	0.1363945603996663	-0.3141025651812071	-0.4928505311145461	0.03370300341545307	0	-0.2349379659340458	-0.08530532296651626	-0.014924745531914295	0.36037445281201513
K	-1.0889125280886889	-0.9406112102583016	-1.1547036326477167	-0.838096690400034	0.19808633871802572	0	-0.30671886250073377	0.20144959763736384	-0.8860004174217103	-2.055165512560204
R	-0.6339947440568385	-1.0027196021298996	-1.0618073149422815	-0.730142967813296	0.9955521253718893	0	-0.3099791500585405	0.7322773011770527	-0.4637700657222408	-1.0595672859113985
Q	-0.3868279803910544	-0.4906962338359698	0.17910267296771812	-0.2520999786081834	0.1614983974980345	0	-0.25134286358265895	0.27617716914964396	-0.1782633403408301	-0.18170236233557086
N	-0.5114144321874204	-0.9666786026271349	0.41344946827414725	-0.43710859492542437	-0.343421586529559	0	-0.19148344883302257	-0.5482103288466151	0.4862723704720783	-0.953223018742606
D	1.61286968285588	0.5838244884884807	-0.45579849031394537	-0.5584279398490497	-0.5846873246425184	0	-0.332078919852321	-0.9364589049652355	-0.5336055809856823	1.2526523312447502
E	1.2593086719564341	0.7430852470611603	-0.3429886154268483	-0.5350581055175272	-1.3432537522575612	0	-0.34043490717296526	-1.1498607067579556	-0.7141725312711963	-0.8221255547141805
