## Supplementary material for "Proteomic Sensors for Quantitative, Multiplexed and Spatial Monitoring of Kinase Signaling": de novo algorithm script: CDK9.csv

Index	-5	-4	-3	-2	-1	0	1	2	3	4
P	-0.2693215544946542	-0.1474646048548281	0.157282991355633	0.2394589469438898	0.2741831127412681	0	4.223869399726082	-0.8800151051490674	0.5646654735868352	0.016962577188358884
G	-0.2729899861964102	0.037955076128459414	1.7357459616957394	-0.10051506070348362	0.7510562679811172	0	-0.012499736208347349	0.5741753223421903	-0.21237517920779114	0.695876506515703
A	-0.04242521822809655	0.14217712899352214	0.19877273237100826	0.5968145898122975	0.39970264287502283	0	-0.2373604918724789	-0.24405844026689916	-0.43215368279546307	-0.23039755134877402
C	0.20753498564106992	0.05234930775620125	0.03712050217470807	1.4043436385361499	0.3473862041003297	0	-0.21702659193599394	-0.25299833129727617	-0.5286417370309904	0.08881977969279153
S	3.2124271852297697	3.420816202801205	2.4728605473588314	2.927728183315269	0.9814261620607401	0	0.10849590475434723	1.9659594702825942	0.597049304572175	-0.9537290770064994
T	1.6667196693400135	1.551739698909401	0.7979859995803386	1.0885117199792427	-0.25864939004961235	0	-0.07259362029067908	0.8718434231770985	-0.21719769911278727	-0.708648207249012
V	-0.5160073862118093	-0.6324047797574268	-0.33750807642251585	-0.6329790551226453	-1.108979127171163	0	-0.2382801256547875	-0.7084190953626703	-0.6637321486870171	-0.6536281787483497
I	-0.5832182530712838	-0.6016805702281792	-0.4232867330041688	-0.39551889510840976	-1.5970907860682921	0	-0.27179284001407367	-0.7627085237909532	-0.6603297552925349	-0.5082705772537955
L	-0.6594827519255665	-0.4961470978521714	-0.504366236429216	-0.40663938584216647	-0.1097455345402205	0	-0.2319293013414702	-0.7053512227638256	-0.7988597708439077	-0.8805630523713655
M	-0.5930973434971394	-0.36713832452038714	-0.2825288833301974	0.605705432861936	1.7063023642786264	0	-0.2550939091281876	-0.6360751187557626	-0.7615647664923071	-0.40561167625404254
F	0.19229083574359349	0.008716256106674163	-0.16830901675800547	-0.46161552393804917	-0.12443207953491926	0	-0.2343869935522742	-0.2508354562969167	-0.5924444605267983	0.13586090896004643
Y	0.37148747196285004	0.154175388171095	-0.07279352047284636	-0.10786119561382096	-0.08132881689435105	0	-0.2680405980382588	-0.15463028684344998	0.4289760731347171	0.9807056796709338
W	0.6145195485072574	0.4204721578786758	-0.29231569319633516	0.2395380185400642	-0.4526577274510865	0	-0.2614211824211314	-0.25597251047978115	0.42769111321154774	2.746876313988469
H	0.24434883441107014	-0.0038539527011507827	0.07696705693393181	-0.365544912659215	-0.00390701070346778	0	-0.2796290804108684	1.0315110490130868	2.9576558221693703	2.1957720746255345
K	-0.12870898762539731	-0.07447624817216265	-0.33779655065612263	-0.47723039503467085	1.1473194609993098	0	-0.26293469711261774	0.3527869757228743	-0.24540242320245428	-1.060924989098607
R	0.1673697041848861	0.1130325878103571	1.4014323580732533	0.0841869883912125	1.7762809510351936	0	-0.263264619395618	2.579561617104083	2.1474909441195957	-0.03183559629035146
Q	-0.6343287924711123	-0.7494193628789616	-0.6328709394568365	-0.6770821224628149	0.12663206636659483	0	-0.2801244838297971	-0.3017120972252995	-0.010613019741970469	-0.24104905581464403
N	-0.5473874865522287	-0.5387338621700689	-0.4375128778794451	-0.6615654670040225	-0.48982328102613754	0	-0.3079799802618202	0.2345847083912252	-0.3018734525325443	0.013938614319478909
D	-1.157243257973597	-1.2079610733859198	-1.7451016576547784	-1.511113824899807	-1.6560427706362681	0	-0.32819999196409433	-1.2132301033653976	-0.8344128725499045	-0.8874688471791443
E	-1.2724872167732142	-1.082153928034332	-1.6437779642829788	-1.388621679990955	-1.6276327083626858	0	-0.30980706104793027	-1.244416274435853	-0.8639277627777721	-0.31268564634673296
