## Supplementary material for "Proteomic Sensors for Quantitative, Multiplexed and Spatial Monitoring of Kinase Signaling": de novo algorithm script: CDK10.csv

Index	-5	-4	-3	-2	-1	0	1	2	3	4
P	-0.11475676036777699	0.03350890156691698	-0.22674926973311316	1.5992689135800038	0.9433797739419014	0	4.2170653395912465	-0.302677233874641	0.12489731710007218	0.062361190624555606
G	0.05333237379367402	-0.20150325450293244	-0.057519494004588945	-0.6284296993843647	0.8978554863648613	0	0.1306245905440681	-0.10109052097730649	-0.2522000654864701	0.20117039438141865
A	-0.36737695397152426	-0.39845002063541834	-0.2829195667522075	-0.33447168675773026	-0.14822279873075553	0	-0.2864287533836526	-0.47051313808986706	-0.386158926208235	-0.5885365284526047
C	0.47352509300349	0.560911034221954	0.73339597992231	1.1806284666455267	0.44468413152605824	0	-0.2067934975111729	0.16964518112855548	0.01945305070341034	-0.12030239501816978
S	0.40133935639362445	1.1119741742239106	0.3783613622458344	1.1237696051056578	0.2864984302103751	0	0.06756368220990405	0.6039226480606942	0.3779081907871253	-0.010355192894577423
T	0.03443145055756303	0.3003815648700677	0.059360703586631175	0.5044417439751808	-0.1860108452110708	0	-0.09254717289055725	-0.026203458354636784	-0.027339618974161425	-0.3265976817056675
V	-0.8514433402992259	-0.8222930523226711	-0.5633393607017406	-0.6031128200171524	-1.0227787930688954	0	-0.2814763382672721	-0.6200144312745826	-0.3411704927980433	-0.5519273645920402
I	-0.6332737557855661	-0.7762238440062217	-0.4353768081912092	-0.614208590848042	-1.230584886039354	0	-0.26698108974557017	-0.5221308880637863	-0.3930254944682937	-0.6186330187968935
L	-0.4968492511236076	-0.764917455460825	-0.3581343618965016	0.07154685278659978	-0.3882809616565185	0	-0.26155356503252025	-0.4202737831352736	-0.40430727020559704	-0.6063507171980916
M	-0.5448540007331145	-0.43613516582565076	-0.3642929874183989	-0.06921572714096955	-0.019742010212793346	0	-0.2523054722134749	-0.5529689179421475	-0.4515312711012303	-0.6497691006892494
F	-0.010982843058094337	-0.5287040817745999	-0.5499792764556543	-0.7070773340506255	-0.5867611871960358	0	-0.2588455122633133	-0.5742088938617144	-0.3354906599851913	-0.6398982314449746
Y	0.18919579059862093	-0.2724431376659468	-0.25361285481634055	-0.6088588931246133	-0.4168835070357417	0	-0.29549395957899893	-0.23084737311389664	-0.3749284811842712	-0.08842326769206392
W	0.47682629117129144	0.7637611556449877	-0.07271444579251021	-0.37344479407365255	0.1577105344675516	0	-0.2830447214418944	-0.5889602116438356	-0.44843406268639874	-0.034341825195154545
H	0.11033537878800491	0.12929722304157626	0.08167315413463168	-0.455786756915973	-0.17476768100075507	0	-0.28515079488678235	0.21545664967317643	0.24148877572194827	0.7217016531829894
K	2.448314810111936	2.212312192089562	0.7942402885056503	0.8816632465466435	1.767386902526231	0	-0.22219688511810587	2.387804531121218	0.7195439671332724	2.084220578743144
R	2.4733534136468354	2.3435059691944606	3.7636274754996175	2.511838297731647	2.7279253203745597	0	-0.2190650640807114	3.026836528419804	3.9399386880557756	3.029867913935211
Q	-0.2324151696766884	-0.1680706242507909	-0.23463429949557033	-0.2336731526061635	-0.2685551876930088	0	-0.26205888598885674	-0.08350234287787241	-0.1634107002433432	0.46760069665299553
N	-0.5762614842700625	-0.41830190955055097	-0.4001103801763148	-0.5661681682955512	-0.3900771142467554	0	-0.28065352829014834	-0.20569878136930553	-0.18831426826685335	-0.21964492327749796
D	-1.3522256041704979	-1.3398639681589009	-0.9884992862560381	-1.2845373602622083	-1.0734492500383712	0	-0.32856227085937306	-0.8255744093330458	-0.8032140769210173	-0.8980109612580351
E	-1.4802147946088784	-1.328745700698927	-1.0227765722044877	-1.3941721428942144	-1.3193263572814846	0	-0.3320961007928139	-0.8790011544915362	-0.8537046009724975	-1.214131219305292
