## Supplementary material for "Proteomic Sensors for Quantitative, Multiplexed and Spatial Monitoring of Kinase Signaling": de novo algorithm script: CDK12.csv

Index	-5	-4	-3	-2	-1	0	1	2	3	4
P	0.00965678218063875	-0.22999477933028967	0.5660583662602804	1.548076703788639	0.08807556469984913	0	4.224156455450382	-0.9285632766019096	0.3600925394487343	0.0035715113448781897
G	-0.21996147801824595	0.14066759676415733	3.15513191292821	1.253062955027648	1.136843842564084	0	-0.10093120517474095	0.6739816158087012	-0.17197927912750918	1.8125223686092533
A	-0.16618648437254327	-0.141314699459653	-0.027905636763612327	0.18196335497378718	0.10846767754340891	0	-0.2495929044481438	-0.48257678081430105	-0.24336965249635573	-0.5872648088422371
C	0.013757734645843895	0.11495831304544314	0.312795445779678	1.9283511767036239	0.5007629927605491	0	-0.21772729308788363	0.0013743808835482414	-0.3034934741761916	0.6990242432964052
S	3.684536218339033	3.4660002044356277	1.2419821845880719	1.4716643299443803	0.8893303627906253	0	0.1404743578068071	2.0136802612680884	0.22892131531424262	-0.8703769898206615
T	1.7480845985864195	1.9605074752584994	0.33133134020966115	0.3980251499485332	-0.17288682180151393	0	-0.040815670263018466	0.8290554247094178	-0.2241325128458272	-0.4615571088129154
V	-0.43914977990867854	-0.7016316477769146	-0.6036201802225789	-0.42348730460978384	-1.1825956289603377	0	-0.2510605044624424	-0.6307979569452453	-0.3593012215011802	-1.072461438935569
I	-0.4764838772931599	-0.5155438041186239	-0.17074629919162818	-0.2814318412448225	-1.3981246559016816	0	-0.25508614448332645	-0.4350326160350588	-0.07485689560501797	-0.668226838735038
L	-0.39277621316229894	-0.4197644925018776	-0.6195144533731696	-0.5139616126674813	-0.41773120683384873	0	-0.23557631139173935	-0.6083401913353513	-0.5731313180641525	-0.9257434432525109
M	-0.4103718092054372	-0.2525797292491246	-0.48479438112683026	0.3682936588768998	1.287580980515871	0	-0.23655302527802322	0.31322520867011866	-0.6013923394989759	-0.6545297697126511
F	-0.07210172978061007	-0.20940303543200858	-0.5693256399238956	-0.9283365050140454	-0.3962534828947805	0	-0.2429155324490329	-0.2151928056803278	-0.5619094780046548	-0.41092549776525683
Y	-0.0024304432621629814	-0.0006842911092715756	0.09956036676076259	-0.3159910749679215	0.2838366865073299	0	-0.26825113732089684	0.4316452081943023	-0.0674194198253582	0.8871027046684313
W	-0.10051644026793372	0.28316656313550315	-0.26099953614008986	0.2088771117856842	0.1464345669376102	0	-0.2649410448153463	-0.3694894048778944	-0.13670702239507282	2.399615587795606
H	-0.30352294856300094	-0.26290639347951966	-0.3228350002427985	-0.6231877760401836	-0.33064682547697355	0	-0.273115395242204	0.4529866599911385	1.046110003705141	1.8298070041489987
K	-0.5016041389897575	-0.6172483323395838	-0.8767906971107444	-0.9458401372886953	-0.0599492880670922	0	-0.26976535905831805	0.8693920892660025	-0.011720024201854754	-0.7676539893941603
R	-0.2818558109331185	-0.299452553155762	1.4439838406628724	1.0052296736928303	2.7206701489621814	0	-0.26552153635028186	2.163312064359635	3.8721020039050082	-0.11850012216688371
Q	-0.458864680813403	-0.7368330879321622	-0.8616643978902719	-0.7782107257480525	-0.10890870549510713	0	-0.2799123241774679	-0.6861634311438204	-0.36070566519476605	-0.4172168795647774
N	-0.5329818161473973	-0.5121340475264643	-0.7591626486713986	-0.8321414947452439	-0.4871335201055344	0	-0.28589156639746266	-0.19058065245153633	-0.34476433348208047	-0.07279018601650702
D	-0.46353283282980506	-0.5669059630545431	-0.8768572664646999	-1.3453512783019332	-1.3649709493856401	0	-0.31368471666909564	-1.531430021948286	-0.7709832386622448	-0.3248129112008248
E	-0.6336948502043801	-0.49890329617343077	-0.7166273200678219	-1.3756043641138618	-1.2428017383589958	0	-0.313289142187764	-1.6704857753172249	-0.7013599872918834	-0.27958343564357596
