## Supplementary material for "Proteomic Sensors for Quantitative, Multiplexed and Spatial Monitoring of Kinase Signaling": de novo algorithm script: CDK13.csv

Index	-5	-4	-3	-2	-1	0	1	2	3	4
P	-0.13068519414015295	-0.09636318147009643	1.0533349592656391	1.4224625801671025	-0.05192356707881922	0	4.222714090007839	-0.7612444240641303	0.5345625183220272	-0.020869464438706496
G	-0.33737261634764937	-0.07130023134242176	2.9062526249380785	1.5468774081762386	1.0958007469810567	0	-0.02940024058882373	0.7189887101905386	-0.2335934659899426	1.4946325332487698
A	-0.17165657790453173	-0.21571338584213123	-0.05843379115616504	0.19819793005096603	0.25578463526515127	0	-0.254102926579378	-0.3516408627571214	-0.20755536235648486	-0.5112897293799625
C	0.030910508542424876	0.12376715509761009	0.5311584771947282	1.6001573176170614	0.708406975271049	0	-0.20532721589735464	-0.08121775745152877	-0.28285124767721403	0.3585822913376339
S	3.7739090054187034	3.483883963570863	1.5977203013373942	1.5877724233653645	1.1704898717047973	0	0.13197037336883094	2.1543365375960093	0.22158379834608613	-0.6445990746249862
T	1.5987817482984241	1.982649048560193	0.3790765398242089	0.4519107327881649	-0.25880550499340815	0	-0.05367083448119287	0.8799812573739418	-0.29616720371820493	-0.8279188954134117
V	-0.39542254012071326	-0.606939353574819	-0.4850070445252174	-0.3466560981741421	-1.3929522127850744	0	-0.2658129613259858	-0.7880062133965526	-0.33372648998353627	-0.8894982532743708
I	-0.391105563518334	-0.5387544470867406	-0.16160853564862812	-0.3689699235628015	-1.7358152954402841	0	-0.27438966238986223	-0.7109114807711663	-0.20194773263360652	-1.034666432148693
L	-0.40172890313768556	-0.4034412974805298	-0.36176852737940424	-0.1462918071994067	-0.5075476627248718	0	-0.2525607336449573	-0.6784961766621586	-0.5339941613838575	-1.0456349927363076
M	-0.4754162193287133	-0.3162989906853837	-0.24278569799373187	0.49859444534187397	1.6073506099247832	0	-0.2572403018247242	0.17445488348778304	-0.5995394666640594	-0.6939293022217278
F	-0.06364221380465546	-0.05486861715167752	-0.5595852226424068	-0.8770695050166345	-0.4237325698333418	0	-0.2643080967129377	-0.06296975536142034	-0.5081151522375195	-0.7286400329956921
Y	-0.021124260788604493	-0.15729244792282088	0.4125426613999031	-0.13599677391671325	0.1449192555415632	0	-0.2694885941256801	0.4896096050731899	-0.22923243717464314	0.45079789312909696
W	-0.05180773749120283	0.30824565421601113	0.04560167462601006	0.7852356931756297	0.5187526640186934	0	-0.2693361374026006	-0.3795163102340506	-0.20454122530459032	2.600030779347275
H	-0.20693773225854734	-0.2909342737674176	-0.45218310597841427	-0.6024229548149027	-0.3799337925974279	0	-0.2713266631231907	0.36622719900133094	0.9108824896800792	1.9786277804914247
K	-0.49527694435449865	-0.5730340417827373	-1.3027503530103175	-1.2678427188369008	0.23328430852221582	0	-0.26882942648977337	0.8269967926689918	0.012665860251530698	-0.39531562211698124
R	-0.42879721359415846	-0.5498789560730208	0.40036514319518385	0.16114129841900077	1.7083555415500526	0	-0.26576423804335214	2.106309910417443	3.911589405476534	-0.12388268972655642
Q	-0.39091169389211644	-0.7194275768140287	-1.0508995282287683	-0.8227006592118185	0.39425134520524024	0	-0.27680741495852235	-0.8260295475341973	-0.2748438525839943	-0.3544855768382837
N	-0.5536170374966422	-0.5039597577741306	-0.9848777401573454	-0.9381168704945332	-0.18064429332534748	0	-0.26978098995429617	-0.11657377021211064	-0.3070597647087947	0.09085863548654496
D	-0.3711642423048775	-0.4450361949402853	-0.8588069381096625	-1.4170353668407447	-1.4622802210128993	0	-0.3035266344673034	-1.3783158904346553	-0.6712688937089024	0.34745446171962635
E	-0.5169345717764705	-0.3553030677364388	-0.8073458969510816	-1.329247151032802	-1.443760834193127	0	-0.30301139136673383	-1.5819827069301402	-0.7068476159509062	-0.050254308844693965
