## Supplementary material for "Proteomic Sensors for Quantitative, Multiplexed and Spatial Monitoring of Kinase Signaling": de novo algorithm script: CDK14.csv

Index	-5	-4	-3	-2	-1	0	1	2	3	4
P	-0.3424549559560985	-0.28456885199750165	0.38287302611327007	1.8007617113427064	1.5033431105247133	0	4.199412955943133	-0.7037280753862072	0.6252129331043444	0.1686291031635005
G	0.059260001743908684	-0.16968362391879274	0.1912229138038286	-0.5319132499676253	1.9928249610199964	0	0.1188863164038127	-0.7939047889689212	-0.3617810321958934	1.2458924644618352
A	-0.5763115239673641	-0.3776383007650748	-0.2476288111590303	-0.6034320770584286	-0.2565373666027526	0	-0.30170922783368076	-0.9594954692866096	-0.2773088649844054	-0.6527988707103156
C	-0.20681043765655013	0.04369797339032066	0.22263088699098812	0.4686866243238352	-0.0835290845230397	0	-0.25533770906196124	-0.17116745042922973	-0.15080017423662712	-0.4971746632231501
S	2.336217271926102	3.089510880730818	1.9558264128505698	1.925846059487669	0.6646098750318122	0	0.16338358522309715	0.43883508792614534	-0.38543765553153775	-0.06003613892909074
T	1.963406392992346	2.1230430723270404	1.7599270631445978	1.4463638393439724	0.24149508139439432	0	0.08218789400268436	0.5341600351142717	-0.6285659459918445	-0.1855616005250393
V	-0.9322500606782711	-0.7744482534257242	-0.5866750525536809	-0.5996083686712856	-1.2094063375456081	0	-0.2801330466948182	0.05628935772129182	-0.40264047523783336	-0.7368566333119446
I	0.2851747154750863	0.3379619549218463	-0.40558506465550564	-0.5664491525369335	-1.4037542823034233	0	-0.26926079591224134	0.43904762339350195	0.12991263346810553	-0.5584082514457938
L	0.3121169551412652	0.011130290290188142	-0.46368233310505336	0.1737908268666513	0.029391926944843706	0	-0.24530852543164708	0.7167813557098167	2.8352960583087587	-0.4411309682749492
M	-0.09388327978872606	-0.4038493733716004	-0.41134181105751955	-0.07679333253649574	0.6826774473299682	0	-0.26423205967000707	0.14118655715427075	2.0112920168905624	-0.1801402575855892
F	-0.7232141760373866	-0.7603293763879332	-0.5655791399144616	-0.5282268117619128	-0.6414506168629228	0	-0.2830218235561079	-0.4539824544625772	0.9486965665345923	-0.5018470729418916
Y	-0.5631675526383618	-0.6703839247552311	-0.39799401814936985	-0.7026017142851544	-0.07972627586851257	0	-0.2999105659785979	-0.20477409500594543	-0.5350102513282224	-0.4890390412358405
W	-0.6636895407828767	-0.21849750575230287	-0.29582284152391614	-0.2328279559475271	-0.44566985553399463	0	-0.28181389646000404	-0.6109312331769003	0.24010340390013232	-0.027200401932889667
H	0.5597051696078461	-0.34578365885754947	-0.26915178251377553	-0.26420949998873355	-0.37899911768061156	0	-0.28476912247932595	0.333821421192487	-0.3453823677447713	0.18544700502134287
K	1.6155828397939955	0.6660035718646046	-0.10373829974891141	-0.03758924764338733	0.8432162176690957	0	-0.2499854299507883	1.908208782297149	-0.057657213548690266	1.6095989554211856
R	0.15376769950339786	0.20253989546232085	2.650964581133568	1.9388794879960514	1.7877539990947209	0	-0.2512947050934342	2.7186990324632005	0.11653962076867304	3.1954058546201614
Q	-0.6660362965714397	-0.56773705401755	-0.5835790198332521	-0.5046611011278457	-0.3232129275733039	0	-0.2881631396710713	-0.33430981222866757	-0.3868803466758456	-0.07654473017471115
N	0.10612498921847358	0.0032023434761686066	-0.5918636793342817	-0.6309302098130697	-0.3031105259884041	0	-0.3037102195266461	-0.3257976248096634	-0.7320729797857752	0.1227397681861496
D	-1.2384891994829	-0.9252668409432242	-1.1991198230534528	-1.2423318635459433	-1.2996349335092683	0	-0.3512991880297151	-1.2928522102168418	-1.2445310326341494	-0.9413925106267567
E	-1.3850490118424494	-0.9789032182708233	-1.0416832074346103	-1.2327539644765417	-1.3202812950177016	0	-0.3539212962226811	-1.436086039000568	-1.3989848930795756	-1.179582009956213
