## Supplementary material for "Proteomic Sensors for Quantitative, Multiplexed and Spatial Monitoring of Kinase Signaling": de novo algorithm script: CDK16.csv

Index	-5	-4	-3	-2	-1	0	1	2	3	4
P	-0.40009907594070615	-0.20073041936243655	0.5673109210875589	1.985837068996323	1.2653334585833362	0	4.2004518212406285	-0.46874578289463115	0.8529770084891435	-0.23040323626052467
G	-0.4757819512774203	-0.37680651252719793	0.6571825123440396	-0.4271336274384838	1.909482955825303	0	-0.025635814810086695	-0.6361646485886644	-0.5753091138559852	0.5988001120594296
A	-0.22729547895970262	-0.4210112624833868	-0.10753007589109495	-0.09078529115481394	0.16406386480842639	0	-0.2766826008699399	-0.49721483421582424	-0.46877086983886596	-0.4186457927405055
C	0.3165205102396009	0.39051442420451254	0.7610636722846543	1.667763283405073	1.0913821353373254	0	-0.2141289950391304	0.5169743149679534	0.7154483602779265	0.034927906706356295
S	2.7372836560101907	2.7575415132020837	2.9939673043905612	2.1495131917280856	1.1764995851858067	0	0.2651404749334935	0.6898003523502627	-0.30418396673340714	0.08277948738546845
T	1.5369814050830675	2.312334803599067	2.1135037465092124	1.8122599961698393	0.6765913792805599	0	0.07256099657409808	-0.20365354218695234	-0.3009169545328666	-0.35176864612680814
V	-0.7528850302845695	-0.7791264365456972	-0.695056025872355	-0.3814062763785266	-1.2920951093541624	0	-0.2925610991555583	-0.49593561787669604	-0.12767651911109995	-0.5124044892515701
I	-0.7974672270934112	-0.48962668180424934	-0.9001459733877402	-0.4727657902246019	-1.5500197286413335	0	-0.30294516431781926	-0.7928715912568034	-0.3082942128522055	-0.6225579066629441
L	-0.042626767353211595	-0.15158250726841316	-0.413317502129433	-0.17553709525791258	-0.9508030853610595	0	-0.29243124759133066	0.01208523806218933	3.025474698527371	-0.4830299283900227
M	-0.6608383204495585	-0.6005894783321071	-0.6725968825081642	-0.22732590776517017	-0.6897952226995795	0	-0.2954893568116045	-0.5129294377478357	1.8558890038282254	-0.3610071560355905
F	-0.9149968468989212	-0.9412587594919892	-0.8569095205646658	-0.7470472631188063	-1.1042403201225397	0	-0.30013701428371375	-0.9108840562434798	0.057482903129390264	-0.6158124077183419
Y	-0.9611758504961839	-0.7163231318827136	-0.47132265076338176	-0.682820287893994	-0.0960173637809647	0	-0.29486012820516716	-0.5870205270225191	-0.839603235468342	-0.6244108541518216
W	-0.40853518933327865	-0.6908616559541182	-0.4921327741045179	-0.4762957457801134	-0.1898352075483046	0	-0.277057201317863	-0.46088778909922906	-0.240829787831793	-0.46970940948225254
H	0.6918696666132784	-0.22535158955736273	-0.08207189061684313	-0.5038439626907314	-0.32214534366232694	0	-0.27822410607299913	0.27233880923068265	-0.3495867132114217	0.2666133067367407
K	1.855592450535344	1.1680287363221495	-0.42805436357692805	-0.6580622059261474	0.5216362522575869	0	-0.266309971306613	2.987543480918479	-0.2514870391693796	2.39616475659735
R	-0.15061271290020647	-0.29485484705743537	-0.37121925023703267	-0.5742732414850474	1.070154582121233	0	-0.2739853558456151	2.130583064567678	-0.015181637464514541	2.9366941762454117
Q	-0.34028673465559084	-0.30465289679138574	-0.2892004617871035	-0.34102567576972986	0.34613262908287373	0	-0.2685044559754341	0.28996099179369594	-0.058807569614771654	0.09901572700680135
N	0.3168869941787688	0.5716060391675079	-0.16377625350847078	-0.25917448892244377	0.12570010685074479	0	-0.2759810370252747	0.170479348398597	-0.075947441315319	0.1603334731211937
D	-0.6294414364023216	-0.47740999450657123	-0.6469753624618041	-0.8094216051770039	-1.031288551320379	0	-0.30127028890470653	-0.6158518557326944	-1.2774950246057668	-0.8251519474130505
E	-0.6930920606151694	-0.5298393429302565	-0.5027191692064896	-0.7884550753157951	-1.1207370168425463	0	-0.30194945521536476	-0.8876059174242075	-1.3131818886463187	-1.06042717162532
