## Supplementary material for "Proteomic Sensors for Quantitative, Multiplexed and Spatial Monitoring of Kinase Signaling": de novo algorithm script: CDK17.csv

Index	-5	-4	-3	-2	-1	0	1	2	3	4
P	-0.0676732239204621	0.6141761484595899	1.8689143815078684	2.9991954185844665	1.4466468962928944	0	4.208077103913766	-0.671913911967927	1.4498345162507322	-0.3811289538450353
G	-0.2479481261309918	0.12583154338127614	0.9293810535059853	-0.38421906910499326	1.9800967434275665	0	-0.07700448324941224	-0.415041880481018	-0.2724527010490852	2.6947662174009275
A	-0.04986427522418614	-0.31914533749733864	-0.29829228651984757	0.1255445117877749	-0.11163845342966904	0	-0.26932894531333	-0.8503645948575715	-0.5370053283443209	-0.014075118989318017
C	0.1545656276855856	0.06948971494324505	0.2841903811765981	0.7631356545458823	-0.32712614754050134	0	-0.22155279751600487	-0.13799910998858425	-0.2777651650204842	-0.04444181942674415
S	3.2500479707327763	3.228371705501231	2.9372929955376805	1.8169735892886478	1.1839226174567885	0	0.24102337969957996	1.47049846215852	0.10817098075865846	0.6522513061984005
T	1.225377991383236	1.7523615686696214	1.1174564032983383	1.408811649873529	0.24931150864484694	0	0.047361602134221435	0.2590210682568091	-0.22401717042302924	-0.11171634633615724
V	-1.2328333045561548	-1.1805605145369884	-0.6694979225689628	-0.4417182598088027	-1.37146708441594	0	-0.263204512686713	-0.4219573894178711	0.1834104951863403	-0.7566562753302333
I	-0.8874782825381689	-0.6630280283593389	-0.8651214054764437	-0.42308998999870306	-1.7034712085276398	0	-0.28490657558340843	-0.508013138568525	1.0501593609382787	-0.5908042590811026
L	-0.33722113180862395	-0.7920999655285881	-0.8743474488343956	-0.2911698100303453	-0.7459029524213842	0	-0.2805316094679574	-0.028289381548593923	2.201901688031266	-0.6736527994156055
M	-0.7134186135537692	-0.6949599279552408	-0.4821392180553384	-0.049655933986069815	0.07109561671624148	0	-0.28065898534560735	-0.04959621305228461	2.1438799701432765	-0.06086558002865149
F	-0.7297207003682518	-0.738677897071326	-0.8912733555526812	-0.6131323460703746	-0.8432241966740176	0	-0.2863637303650512	-0.8179615076068828	-0.06474972151037922	-0.5742928896041761
Y	0.11470353679195762	-0.5040474781074586	-0.6014382736399103	-0.49292458492508706	-0.12992620180179398	0	-0.28755712883862183	0.026691762012295093	-0.72809563786069	0.1485309926482774
W	0.3423932233672072	0.012580239654160209	-0.5321643496982105	-0.40111679582141335	-0.06745366432888573	0	-0.2766737900718346	-0.3830565306554408	-0.42536535487372273	0.2619696739227766
H	0.29337744756655315	-0.34254012558587676	-0.43239172623681843	-0.4826618372979087	-0.4992622090491761	0	-0.28645780251883196	0.2850934789658012	-0.7076079900564597	0.41866239689254203
K	1.2962900530915258	0.4581501474502335	-0.35973107279412553	-0.674500681179629	1.2710837312075405	0	-0.25845611185811057	2.5025661400214125	-0.1830723935184333	0.9703919531611777
R	-0.22828443860052805	-0.4677673541104042	-0.006069036587819653	-0.4184378532285754	1.0412206223745097	0	-0.2734283458711714	2.0964552289149014	-0.4422531765587322	1.6107472701710694
Q	-0.800828832438687	-0.44643454166075386	-0.20248121363466712	-0.3917806119161051	0.5564163205543883	0	-0.272155940237848	-0.08831564346879937	-0.0584324188572052	-0.14877532126110685
N	-0.2188257991865834	0.5401203955282283	0.14486688481529988	-0.23078917910468685	0.0012135475710293162	0	-0.27904348000888196	0.2711988423649679	-0.29067126250691466	-0.0692993439021197
D	-0.39899994411242096	-0.4096304740489427	-0.624595459504321	-0.9747700858025322	-0.8208004234184789	0	-0.29836632356022275	-1.0405204336969824	-1.431723481438895	-1.4853907690239312
E	-0.7636591781800113	-0.24218981912532692	-0.4425593307382256	-0.8436937858050754	-1.1807350626383173	0	-0.3007715232545598	-1.498495247384224	-1.4941452092901986	-1.8462203341509922
