## Supplementary material for "Proteomic Sensors for Quantitative, Multiplexed and Spatial Monitoring of Kinase Signaling": de novo algorithm script: CDKL1.csv

Index	-5	-4	-3	-2	-1	0	1	2	3	4
P	-0.449809256334981	0.4075579115286165	-0.15695046770072119	4.14356946559969	0.016683516913441943	0	2.9250761880230907	-0.7581481912568518	-0.04479254524987263	-0.23615414264145212
G	0.034954966965331444	0.1460150647686872	-0.21434789217780187	0.013583987490731118	1.886720344804599	0	0.4400065827324215	-0.7921800530614074	-0.586595130436377	0.05580170345434132
A	-0.1837254762222426	-0.029290127055052264	-0.14367272681049234	-0.20234404108765497	-0.4756667696787807	0	1.322466625547983	-0.5869744137085344	-0.41715603843235005	-0.8721668708780281
C	-0.013750860698930695	-0.34151406924983363	-0.14103039675314208	0.019863527549804298	-0.6122437991085538	0	-0.5125440673015514	-0.08474029502722197	-0.015421105786591371	-0.43019127328342316
S	-0.1577139950460805	-0.43098587498757757	-0.24787228146591397	0.08780157081848632	1.3038695265702622	0	1.063210336407108	0.13898347914068238	-0.15532278309973424	2.4786888696620535
T	-0.15733321456185767	-0.43996255339346585	-0.2723289475225139	-0.15044760213030958	0.0959400967667199	0	0.14295358363743796	-0.11673478783451208	-0.8854223340571601	0.32037657123092517
V	-0.573039021094883	-0.14492587323397746	-0.2655754121912265	-0.20421344801386965	-0.9529135473454047	0	-0.8642008909683645	-0.3722069473803938	-0.20915665517826657	-0.9652576794713316
I	-0.2020625695183967	-0.6936301156228392	-0.2671092687983653	-0.06260232609138681	-1.268610698568899	0	-0.9041049859600924	-0.3953626525978918	-0.5891063742288982	-0.8378896357067454
L	-0.11891612669277109	-0.5267020959048312	-0.2596516605626198	-0.14486125613226952	-0.08713211557447192	0	-0.827749739045219	-0.34066040171425105	-0.2822274421248701	-0.43733449729866697
M	-0.20806646404368215	-0.33888579118702217	-0.2592021520245629	-0.3642392923380831	0.6206228136869629	0	-0.48573330640039186	-0.5312482083598945	-0.4207773863053033	-0.3698138254775444
F	1.235598426615277	-0.35936131875184796	-0.27118516412750754	-0.4449802899681321	-0.612459139206313	0	-0.40151106046909457	-0.5740919809257734	-0.30523238064842734	-0.5457086579591591
Y	0.34145344173798986	-0.5886995359258298	-0.25894185672471337	-0.4874262324942498	-0.44419170138454456	0	-0.22956519150305735	-0.22966226211775828	0.13767521613207634	-0.5915526905713796
W	-0.6122040402059107	-0.29750924574522375	-0.26611948113118183	-0.46790535564629915	-0.8418517491275859	0	-0.6232022148850374	-0.6416186949621443	-0.4237031821779302	0.29462196203503443
H	-0.05652264618624359	-0.41123081605603756	-0.23045523524096875	-0.44022311639704215	0.012692013987336359	0	0.0323862498693151	0.7479249308029327	0.710180130513896	0.2141867146568905
K	0.454967767073817	1.5241145214260396	-0.05932318449767904	-0.16247961827795615	2.0341386343284595	0	0.7471283113451868	1.7552716237949066	2.111408620050358	1.376017380589835
R	3.609522818099236	3.615069411893783	4.240913231858282	0.33772566890182515	1.4765580051258682	0	1.0257198708192516	3.427478327570146	3.0736905309125033	2.1629481280863887
Q	-0.13863834094495728	0.56457020314934	-0.15530384111282367	-0.23130979786911063	0.12754025652358011	0	-0.3819109165077625	0.09093139881485147	0.3139216084012284	0.21824360208116936
N	-0.44217575763448685	-0.42173013435701445	-0.23544318089809937	-0.35803542719569414	0.0010122412579421146	0	-0.4550801120669817	0.17438605919714883	0.08199477314923702	0.2701262830123795
D	-1.2902940079635765	-0.7574939832225561	-0.2694105158811258	-0.459623090741384	-1.100787078402194	0	-1.0742007756987053	-0.250806948169823	-0.9355653802604869	-0.8301365232702569
E	-1.0722456433426542	-0.4754055780733579	-0.2669895662368223	-0.42185332597709274	-1.179920851568421	0	-0.9391444875755387	-0.6605399822042083	-1.1583921411730254	-1.2748054182510247
