## Supplementary material for "Proteomic Sensors for Quantitative, Multiplexed and Spatial Monitoring of Kinase Signaling": de novo algorithm script: CDKL5.csv

Index	-5	-4	-3	-2	-1	0	1	2	3	4
P	-0.41800619456456983	0.29793952571717247	-0.1259250635072501	4.18230574298063	0.2931755682066511	0	1.5657491294673946	-0.6864263823464536	0.18216634752425845	-0.10431304230961191
G	0.8394925187848611	0.06912192684918224	-0.19399699763437825	0.0672697530811653	0.6960919672303949	0	0.580197716564655	-0.1449055272425819	0.017552097956311557	-0.14224832720416192
A	0.4012933857704611	0.04913643023388684	-0.12349139090871877	-0.17121701616311852	0.4341447487341056	0	3.582063909954674	-0.4588212248218039	-0.047700514030227494	-0.39405507490320374
C	1.6472990398937868	1.0686056065588618	0.01591535568061719	0.02146834370808123	0.7435033672620357	0	0.1434749829554239	0.619681241398485	1.9019397921530152	0.3244100660889306
S	-0.1556163422606819	0.21351739253454424	-0.22208826855320804	0.10187367383678483	1.1955370260371874	0	0.4888658436940052	-0.24013837931717735	0.19207272739520553	3.9103152052882213
T	-0.3461861422064552	-0.14184919282315064	-0.2585003672967821	-0.22790436897250468	0.7457612355203342	0	-0.24402929680739985	-0.3670688654560877	-0.640904900315476	0.2799200851565337
V	-0.5300252592793375	-0.14855930731121206	-0.2649896471346646	-0.28454370968205417	-0.6158368258346628	0	-0.47069291002448443	-0.550374814790393	-0.06428884424549967	-0.6265824378091184
I	-0.23052232907188827	-0.4227442866637461	-0.2516807409356031	-0.3193674191613705	-0.9027317635584682	0	-0.5176227228464444	-0.3327385510094154	-0.3981047094850314	-0.4167319353804409
L	-0.1685153347151277	-0.28760554518179415	-0.2786895233247505	-0.1813080926132357	-0.01708773098164992	0	-0.5414435421370086	-0.33826150068673366	-0.46599578539144687	-0.39894272321925955
M	-0.1732563551205697	-0.07664789963493931	-0.2688454024337944	-0.28147733690581855	0.1407215433636407	0	-0.49839240837429494	-0.3814329967872547	-0.5369332349771307	-0.3733739550230533
F	0.20406408944437093	-0.544388691479446	-0.295176537755713	-0.3356958008480477	-1.02246011553035	0	-0.5128250613055472	-0.22073402398742942	0.013702854274430482	-0.22210300839202515
Y	-0.09100036295107676	-0.6217234346606278	-0.28943117979299904	-0.3562140384471387	-0.9750065481797937	0	-0.5428881297070859	0.09321209747910796	0.6079529139905012	-0.28916667266591606
W	0.2026225629697433	-0.6122241761986131	-0.27948122471261977	-0.3094417177218019	0.01561110814107773	0	-0.4624749587677064	-0.3895541464413062	-0.6247406667548098	0.030846057595600287
H	0.5835130101372803	-0.3251714070145557	-0.21918502095888662	-0.29989904614537477	-0.4916004041314412	0	-0.40531843561936437	0.7244246006478676	-0.1608145377854207	0.06761838877441809
K	0.8457818454037921	1.577718700683675	-0.08276012696863783	-0.018073354781852347	1.7935156089718336	0	-0.188812113188681	1.7491538601678036	1.4293860480345824	0.17593374587745658
R	2.4490867430555636	3.1247302062560456	4.232030418456	0.053631115920893827	1.7726351193233578	0	0.053650505810072115	3.3368548436081067	2.5031793532224764	0.6546417546662535
Q	-0.6267285501167653	0.05118786583791767	-0.1888491404595241	-0.3076428643812545	0.2505482421756158	0	-0.37538759491302726	-0.22091656731132167	-0.3555234629351729	-0.4286046757863002
N	-0.8353405666054706	-0.5633299433701937	-0.2252946334861686	-0.4281094906136797	-1.2005518702740408	0	-0.5081596274598515	-0.1717738762603692	-0.4671482923306812	-0.25310036788739704
D	-1.77363904725217	-1.4019696187172002	-0.3445517834290196	-0.4446907360261634	-1.034799806402104	0	-0.5609019493833808	-1.023975355592261	-1.419546358171917	-0.800231031223729
E	-1.824316711315746	-1.3057441516158133	-0.33500872484389826	-0.4609636370641404	-1.8211704700737315	0	-0.585053337911949	-0.9962044312507842	-1.6662508281279702	-0.9942320516431942
