## Supplementary material for "Proteomic Sensors for Quantitative, Multiplexed and Spatial Monitoring of Kinase Signaling": de novo algorithm script: CHAK2.csv

Index	-5	-4	-3	-2	-1	0	1	2	3	4
P	-0.5907666837551867	1.4396064084348132	2.005597028310564	1.1586511635833403	-0.03784268184947982	0	-1.3830681254566999	2.514714007784473	-0.07395542796094728	1.3334653072674867
G	1.7298685594832106	1.4452051718020562	0.061405884634613814	0.5512420621684472	-0.6649523017501162	0	-1.0967222954407785	-0.5353745503943712	0.13962850604667948	1.4378006906567957
A	1.1163908734634622	0.33682262061726054	-0.636677599875562	-0.07712232956858069	-0.26506759202412167	0	-0.04353288195250597	0.8668349587513983	2.4901825435815477	-0.3599259481173737
C	2.0983195165693473	2.169234879291783	1.8633357974531912	0.8716866954222124	-0.27510530174432485	0	-0.17263334764040403	-0.07215542374462361	0.05057697077972836	1.9370212862032483
S	0.785421893525585	1.5794209455858947	1.4431904483580242	0.058273073652520685	0.24150719098813114	0	0.47392752390249615	1.8231735100487432	0.5807187428793994	0.47381115360071463
T	0.017423380424568043	0.24241632448666214	-0.0647057929695319	-0.27457490196462425	-0.02611556310503525	0	0.2869842737193247	0.017322004292709046	-0.4726388935559819	0.4836288516100739
V	-1.276487019867177	-1.2394516042388508	-1.33808737842688	-0.6745410466892238	-0.5618046459571273	0	-0.2450278017545246	-0.9938614736750055	-0.809368174354389	-1.1358043663185085
I	-1.525923878905355	-1.0960350405405226	-0.9556088503081814	-0.8199153971178891	-0.6205547216358056	0	0.3762811705052464	-0.8137298864671318	-1.0620262471976012	-1.379219062156753
L	-1.5003472350869405	-1.1377378273859962	-0.5028359008330272	-0.40951241197841326	-0.37416444438854846	0	-0.2308331925498959	-0.26628556437765216	-0.6473505556530826	-1.62947116502404
M	-1.189080702803535	-0.644004377252376	-0.8997720906940491	0.23458486827070313	-0.4858352524909768	0	-0.4324439135902213	0.6677182350458862	-0.5156925870136851	-0.7646269726385683
F	-0.08662400867779967	-0.27911300340245354	-0.9377956394750525	0.006751937569508622	-0.5690410972717955	0	-0.4159941748707707	0.5279768280904232	-0.3988576991483555	-1.0786549140005826
Y	-0.6781244820096922	-0.8323165289384872	-1.1769874783201646	-0.4517026133588603	-0.25083099601226494	0	0.22740647586569807	0.5093880397451079	0.05566073950297825	-0.42957248614636795
W	-0.18926342395934964	0.5143909978104358	0.21782048387306324	3.5865298030338204	-0.6158968996961346	0	-0.308737558762005	0.47157074414502786	-0.5660452203805644	-0.1092575747630647
H	0.31734574606788746	-0.6568475056317251	0.1559387017804775	-0.4150923919877814	0.27842502486473836	0	0.13253594859707366	-0.11340623228276683	-0.023369821752550694	-0.11205032974634586
K	0.36442560361400533	-0.7709066181225741	0.5824287716813658	-0.5620302384848652	3.7714154622642626	0	2.7076411181231106	-0.397766035467196	2.194115548817076	1.1465098032827579
R	-0.48682033885956005	-0.708589040711292	-0.35259253433964205	-0.6742290030593252	1.3431638905176886	0	2.045243154193292	-0.22159691236808926	1.4368518423343102	-0.09078796467107554
Q	0.12722799285193345	0.148113564058673	0.40535362327700974	-0.4070756177379658	-0.12159303856520118	0	0.7502728391868981	-0.1925644949949668	-0.30905111507050875	1.177383873902636
N	-0.17098595369626893	-0.5644231941046239	1.2721741075340574	-0.4761503837780398	0.09834440898671064	0	-0.7151519911040829	-0.7942965397670936	0.06633243899768285	-0.4408518449735755
D	0.3424647104450333	-0.21242374442708614	-0.6353182867128395	-0.6646482873716718	-0.37854154908431153	0	-1.3414900984820235	-1.5104686155712574	-1.0520820733815688	-0.25341395863449656
E	0.7955354511758349	0.2666375726684094	-0.5068632949474305	-0.5611249806033115	-0.485509892046288	0	-0.6146571224892275	-1.4871925987936159	-1.0836295174701667	-0.20598437933296077
