## Supplementary material for "Proteomic Sensors for Quantitative, Multiplexed and Spatial Monitoring of Kinase Signaling": de novo algorithm script: CHK1.csv

Index	-5	-4	-3	-2	-1	0	1	2	3	4
P	-0.6256462236563647	-2.3530382780404784	0.47564221310825183	-1.230681714146266	2.2160251402717996	0	-1.8137975063966054	-0.21936818178449505	0.8028326877854999	2.4378593137802946
G	-0.8370667240447924	-0.838076333424154	-0.3810832000242043	-1.0630055215327858	-0.11049718319105908	0	0.658204217515351	-0.20337651199856496	0.6545963792760716	0.7898022106171136
A	-0.34053184260275615	0.7089271653840741	-0.512100514746042	0.2500306556985817	-0.4554734526281902	0	-0.6272763347171587	0.0021772374088475347	-0.7495463010332499	0.025972229887719175
C	0.0956756074873864	-0.16331214297821298	-0.6404228967258844	0.08011307755629943	-1.056136763747356	0	-0.2537715208368468	0.19421247060374308	0.32312180272685775	0.45010357304973203
S	-0.4286504570496723	0.33490186084963025	0.386992703039246	1.3911582431398457	-0.10513249634748918	0	0.41212982590413805	1.273795978527311	0.4507577850685151	-0.5958044834494438
T	-0.5046982800508801	0.31138436390275587	0.07273266718120346	1.5467711357229734	-0.5866396991938356	0	0.09567913440672925	0.7262234508949331	-0.480003722827017	-0.5138541728368129
V	0.3741266503878214	0.19588435314829333	-0.8308330438495869	-0.8722967000461913	-1.2082263292818396	0	-1.0047268792061481	-0.2628708769102108	-0.837327096805943	-1.179613174865853
I	1.6554453372508395	-0.2346686508084728	-0.9176471671505834	-1.2010303120434296	-1.4211213007527392	0	-0.6419029765976862	-0.768706180310662	-0.7155396303754549	-0.0971141730471733
L	2.5608331983627686	-0.3736070592484823	-0.8832816865408704	-0.7877479512504701	-0.38933906032916743	0	-0.0770013173752628	-0.9420158915189081	-0.3993970591327308	0.801567666933217
M	1.3527526782364454	1.065842727891521	-0.45562239904879065	0.15404162408270286	-0.14685363093873238	0	1.7843056817084724	-0.34629898119515895	-0.07794546910806648	0.2751253873519653
F	1.4523187418358807	-0.8141143399254229	-0.7470195436787749	0.18993561973179637	-0.8139427306667708	0	1.3399113310625341	-1.065383136571653	-1.1313678882251663	-1.0033722431095338
Y	-0.40022258968297986	-0.44939106087291913	-0.4658436780357753	0.7402815015410825	0.009552225195931517	0	-0.42788908664651404	-0.39385709487822124	-0.0361676803086983	-0.44248476299827927
W	0.46902713160716275	-0.7629276672320655	-0.16742390390288936	0.2937142230610943	-0.6999780082272821	0	-0.20463480072425513	-0.10325092315069827	0.7438158964801656	-0.497071163349874
H	-0.5990735236197472	0.5904846779916196	1.2780629431104074	2.1811056962234563	0.7804351537168196	0	0.640591207098102	1.1353705101678946	0.8242607047936706	0.7674854674154631
K	-0.738562770457398	1.9181855541866737	1.6990592238628934	-0.4391749940644709	1.4682494071611965	0	-1.2302360568900828	-1.6914613906894307	-1.727707466170127	-1.2875892296945353
R	-0.2701671965773303	1.7236059775032548	3.0494907514828404	-0.42249803366479377	0.05269818726085436	0	-1.2790640226306966	-1.1565724772753037	-1.8023465163572043	-1.8813978109365017
Q	-0.7159863723685087	0.258699252592205	0.003759582314192161	0.22020720996142704	1.0098347412495075	0	0.5870072462747662	1.0672621860424594	0.5853631614828093	0.5486448646287447
N	-0.7968343357128765	-0.45839892604968185	0.0004544329483147275	0.8016559904759312	1.8268105765039786	0	2.0222826066367783	2.595482840116412	1.9253236604095139	1.0047056438427222
D	-0.7737741802478415	-1.255556199023348	-0.7928560209799909	-1.602495282039775	0.2624549051943555	0	0.09452067094593772	0.5144924465038222	1.6282394510185427	0.8566076338481153
E	-0.9289648490971564	0.5951747241532145	-0.17206046236395678	-0.23008446840700794	-0.6327196812499838	0	-0.07433141953155513	-0.35585547398211026	0.019037301302013216	-0.45957277706708394
