## Supplementary material for "Proteomic Sensors for Quantitative, Multiplexed and Spatial Monitoring of Kinase Signaling": de novo algorithm script: CHK2.csv

Index	-5	-4	-3	-2	-1	0	1	2	3	4
P	0.006401894780241874	-1.2219616950625751	-0.3308998727282462	-1.349998460541457	0.19430441300660795	0	-1.5674669216896457	-0.371728739019114	-0.24538235164519426	0.03168204447200772
G	-0.9050846585662271	-0.7358189051451038	-0.2885450334208771	-0.6553684543939855	-0.7970535434009957	0	-0.7202286530452037	-0.6316186324476986	-0.7121077890967902	-0.16777019132768872
A	-1.5034820974847358	-0.12527780968561456	-0.16357409590208793	0.21996240842901632	-0.48663453600163104	0	-1.0867413238445958	-0.7154257336200697	-0.7395729954966115	-0.7212433032048495
C	-0.018573943086318066	0.055632704329806625	-0.08941465151871654	0.2574814573347514	-0.3243644424450914	0	0.2395068543841374	0.09338742629273575	0.4290514451687692	0.40256359586302204
S	0.1823486643731777	0.7051049739772871	-0.17364717868429597	1.3273573728537935	-0.03476835588439768	0	0.5083284861297825	2.504601999520773	1.2131286920160986	0.25695434442388376
T	0.7374251353932895	0.8240249143743212	-0.1940229584009112	1.3261413000135007	-0.23275226358413162	0	0.9052214394949865	2.242962811866754	0.023206874504620473	1.3780093168087766
V	0.6352778819883175	0.15060002054103788	-0.3188711065665518	-0.7426377651716516	-0.5977810117292173	0	0.004223970911245341	-0.4844213513665786	-0.6112425234470013	-1.110154067897665
I	1.1781900307120223	-0.2837883630966807	-0.3213882526026218	-0.7784775281744243	-0.5035890831465171	0	1.1394087809836477	-0.3908868931528392	-0.18239079352320123	-0.33813961176918444
L	2.4326112365151915	-0.050728167302447634	-0.31363498784723687	-0.40763718110859715	0.8344501053130229	0	0.8979382876652396	-0.5229912528871934	-0.023972401484323714	-0.6411263212483788
M	0.9188758097682148	0.33032110709117535	-0.29679422965359625	0.3872873707391938	0.44923274120468215	0	1.107854898963539	-0.3200649893544605	0.02523682964332269	-0.38306300714281466
F	0.691517559175564	-0.35570043484071584	-0.3225936631454609	-0.665798960586974	-0.5054167359617456	0	2.0225285174222063	-0.18106004364558703	1.0139807949641102	-0.17616294023563428
Y	0.2759846170777422	0.02711285226244337	-0.2927928901360648	-0.11761960348829044	-0.1800870295181158	0	0.11139903405381459	0.599628777497664	1.2365488879514825	0.3284128865705084
W	-0.20364389841598177	-0.5755555112588827	-0.28449906455882257	-0.7159018468036541	-1.1373767160328643	0	0.0620909348438138	0.10717536046080842	1.3723580265886222	0.5057693920885268
H	-0.7214194933425182	-0.21080883514040014	-0.1411616777252696	-0.1504473731774272	0.6164510382338781	0	-0.3575698313444245	0.41129234354270067	0.07933643349203036	0.8737243994291864
K	-0.5889233542450378	1.4888715635181424	0.5746145117844321	0.6211236124613015	2.0576458161203264	0	-0.05392262291674539	-0.09542898940682584	0.43740411861459505	1.078659692275933
R	0.8644914946131436	2.973681364277838	4.160203285518244	2.724307356803558	1.8183927927612873	0	0.7227800622405222	1.2627200518918325	1.679497919985603	2.2664842344892477
Q	-0.37798686783747176	0.13660056453371594	-0.17166014765321652	0.9037899876929809	-0.4192253880681233	0	-0.39317357713027234	-0.6031257112259115	-0.5796732848430054	-0.3216444257844749
N	-0.9449222038441669	-0.9633859625918655	-0.3177397552331386	-0.424085678458501	1.7738890870799355	0	-0.26479881850167925	-0.37879305839464794	-0.47392099604251214	0.39723615265055334
D	-1.391621794300459	-1.6735837580622157	-0.3644639654847147	-1.2635397978145144	-0.8112918897013937	0	-1.7407797225271608	-1.2511119483381927	-1.8401043668840278	-1.8501723117157498
E	-1.2674660132739883	-0.49534062271926377	-0.3491142660408473	-0.4959382166086197	-1.7140249982455176	0	-1.53659979609321	-1.2751114282141491	-2.1013825204665837	-1.8100198787452095
