## Supplementary material for "Proteomic Sensors for Quantitative, Multiplexed and Spatial Monitoring of Kinase Signaling": de novo algorithm script: CK1A.csv

Index	-5	-4	-3	-2	-1	0	1	2	3	4
P	1.399354075999159	-0.21164226339103054	-0.26524234333315344	0.6197926417827495	0.42812081948027764	0	-1.0708781260840312	0.038102556649675864	-0.475103217811164	-0.1906977372724558
G	-0.1711074510456346	-0.2002210010563115	-0.360621327745479	-0.1672888737172384	0.21825298965957754	0	-0.4343068947757064	-0.26492452264917216	2.004450684361092	0.29344750546281034
A	0.2848548407501016	-0.16500587909325531	-0.28345504817875855	2.110252500700035	0.8334864864541178	0	-0.3548388340985283	-0.11302007195367798	-0.058513653636334116	0.33465770870386496
C	0.7651179499873179	-0.04873203000178369	0.23626668496485223	1.3171431906017612	0.32392307478610266	0	0.35915418646563413	0.5292338081267055	0.4994740396953741	1.218225725186937
S	3.117971917332247	4.122163188632386	0.8051999894918164	2.10704453345611	1.8526969796874915	0	0.5168908733197053	2.379420729600774	1.227104484488306	1.3027167935983082
T	-0.7471010532341362	0.4436991534429572	-0.19791830064268784	1.1378708555268762	-0.2922607621857222	0	0.36253952504684067	-0.15862512555587352	-0.7047624333263419	-0.10852366043586076
V	-0.9896059012486906	-0.44576821165441866	-0.5501428249273324	-0.30118640363802635	-0.9390153317987107	0	2.7364956482241087	-0.19367681602016526	-0.8440204345586513	-0.4823341226779599
I	-0.810572700680909	-0.40964465059734356	-0.5127812572067237	-0.7114601045532907	-1.3889645660120191	0	1.5625486287943504	0.4107284760798889	-0.8858028244661883	-0.7173355903123929
L	-0.2990158196022622	-0.45466417853628177	-0.5681384216065495	-0.6495347998686488	-1.040785400665499	0	0.2577155797618776	-0.7445279123616018	-0.7261276343753118	-0.73826763855333
M	-0.547493838962354	-0.4157064717992132	-0.5910125664951905	-0.509913548074118	0.04391114848985046	0	0.2064794346592484	-0.3904248774745619	-0.04164364237440725	-0.3807716633789835
F	0.040844390286113315	-0.3254035269155367	-0.595685229598521	-0.9968171529002867	-1.4119588021281033	0	-0.833399135991159	0.8945861883774328	0.4800470821935838	0.6386060976642516
Y	-0.047924879712193634	-0.24508165542161922	-0.06526598498379366	-0.8215773587517623	-0.7369362952575422	0	-0.7040219427531244	1.387781301964994	1.4445477761184085	1.811274050657503
W	0.4105420080186836	0.12936445167007646	-0.5094058250726133	-1.1202009212042432	-0.5050320623246701	0	-0.7979223949425265	1.0983125986795275	0.9605211536834521	1.8681090179588704
H	0.03688890129286956	-0.3049653949094218	-0.5708416311292233	-0.5472644106264617	0.5471968202482608	0	0.3883585078997106	1.2144459096711222	1.6863070047164346	0.23761577162680977
K	-0.34744457280861596	-0.42169330467432925	-0.5033542735613677	-0.9573404642707732	0.2905125608530271	0	-1.4288490513286556	-0.8015842511569713	-1.146032554542327	-1.1045478781774072
R	-1.032461955854051	-0.4181200791298069	-0.3639634777007848	-0.679757840025097	0.05841351442783381	0	-1.2044714220002035	-0.9448318439633475	-1.2746881716662626	-1.7811243470814246
Q	-1.2217028346564027	-0.4378200845128348	-0.35825558403580043	-0.07470767240944666	2.2423639260717865	0	0.5239408158012803	-0.9582599162947057	-0.800275237225317	-0.8099988313270654
N	-0.8304661295567499	-0.31556702847778134	-0.2591962098510156	-0.05588288776563185	0.8240979746895645	0	0.3424063037279854	-0.7110250448097017	-0.6676970757346142	-1.2997424750967452
D	0.5594226746482028	-0.04476559236252601	2.832214324386857	-0.4542136852587144	-1.2906574318516826	0	-0.9276160219055107	-1.1119583584417543	-0.6010905836202495	0.23586907050407271
E	0.4299003790473056	0.16957455878807381	2.681599307225471	0.7550424009962092	-0.05736564262394537	0	0.4997743201787026	-1.5597528284685878	-0.07669476191948185	-0.3271777970498059
