## Supplementary material for "Proteomic Sensors for Quantitative, Multiplexed and Spatial Monitoring of Kinase Signaling": de novo algorithm script: CK1D.csv

Index	-5	-4	-3	-2	-1	0	1	2	3	4
P	0.0077486694891040035	-0.19734330268666053	0.19797330974649574	0.9822083730616061	2.133569969143408	0	0.2820864541576128	-0.11086389657526406	0.8118702884286295	2.0511593413081086
G	-0.41275786166491185	-0.28021853055984963	-0.22720577863944558	-0.06024004728808287	0.7411315953866386	0	-0.5688679314901751	-0.5530666508504826	1.929087882725176	0.1905823743693749
A	-0.9328497348989894	-0.3768737609726178	-0.06532678984613138	2.22241470596767	0.06865649388245093	0	-0.10170984874622141	-0.39987332968143485	-1.0107637901783724	-0.6519754513844233
C	1.6865484493968388	-0.07566568792031489	0.8513643284369811	2.348376382420022	2.156165290053789	0	1.9166970172065267	1.3597343774213355	1.6079299720988396	1.2491549782887796
S	2.1280215180285933	4.052862373834409	0.6207721954824312	0.46490490253178596	0.6146316607542737	0	0.21597450790476197	3.302587319282944	0.4172868737155469	-1.1298163522851814
T	0.007252825591822358	0.9177702669192574	-0.05064223645943374	-0.01061010589654952	-1.2636366281698521	0	-0.5757224135513928	-0.0039002930255106426	-2.1880182893439204	-1.3633896176492146
V	-0.17687054159876214	-0.33695536066572795	-0.6183054067958864	-0.5595558714316626	-0.9953779774538795	0	1.997898442334547	0.04300670402192226	-0.9423466763436713	-1.2501433083805782
I	0.6841052766388526	-0.17542422508612684	0.14714438356271006	0.12296284491043452	-0.2690487585110727	0	1.617177179463954	0.8647834283215399	0.02210177828982065	-0.029332386879112264
L	0.8612062042435458	-0.31291492457753317	-0.729618880934295	-0.48066153988347576	-0.300380398715679	0	0.5729639300772306	-0.39048316071759986	-0.06334650979696949	0.0395216431826335
M	-0.2390754350756238	-0.28979227495460025	-0.670120756180749	-0.5373434038094901	0.5341039609026282	0	0.27489627315379045	0.2293496152090601	1.0340432982951206	0.29406037594767226
F	0.48648393668893436	-0.19852893237121838	-0.7279993201748973	-0.5168175666167131	-0.5640489134464156	0	-0.6494092744276804	0.21641924461288273	0.9711339697039589	0.6917717938146302
Y	0.2808014380945918	-0.20860176083536464	-0.17053211231831625	-0.9561495041789974	-0.7509775994966816	0	-0.9965342397501836	0.6819847662533668	0.03666606162007106	1.3017337966395337
W	1.0898117408967707	0.08180430714291874	-0.3752152918836927	-0.3735971161381063	-0.5712850467570462	0	-0.4230265433941522	-0.03827154942244458	0.4407103038587613	1.6605554835765133
H	-0.7629835594432511	-0.48894978483588303	-0.844485305306212	-1.1801283525309658	-0.93486456987155	0	-0.7970545728529246	-0.47590671504434934	-0.8188180159536692	0.013250583990394315
K	-0.1815360429845667	-0.35225773468647187	-0.6522997423565532	-0.9172006760229752	0.41909954590045556	0	-0.4547284050554643	-0.6203743296367299	-0.20213499642103797	0.4322663322803019
R	-0.11151589718632277	-0.39835174413965924	0.0696301523963108	0.0388997859298098	0.7691911763986812	0	-0.46736615008014987	-0.3240821189347572	0.34133671735854826	-0.4346247944463871
Q	-2.301701391492125	-0.48725416214052203	-0.7830245637244493	-0.7814147236162172	-0.8299686915265485	0	-1.0533767460990904	-0.9943688393522297	-0.8308046991109546	-0.3205551826009695
N	-0.9080481337821131	-0.40725013893806067	-0.6467710229854805	-0.6018984084493352	-0.7672227237009173	0	-1.049419081879675	-0.8885452778677695	0.10411928295311712	-0.739047344705346
D	-0.20889345736060197	-0.325860106022029	1.1958876104320564	-0.5151586399331269	-1.0131272251377292	0	-1.0159048231181207	-0.977859141419694	-0.977706248464309	-0.9073007867599677
E	-0.9957480035818059	-0.14019451650394427	3.478775227548557	1.3110089609743742	0.8233888403650393	0	1.2754262261467995	-0.920270152594795	-0.6823472034347038	-1.097871478306744
