## Supplementary material for "Proteomic Sensors for Quantitative, Multiplexed and Spatial Monitoring of Kinase Signaling": de novo algorithm script: CK1E.csv

Index	-5	-4	-3	-2	-1	0	1	2	3	4
P	-0.8460780180885199	-0.3260369801111227	0.08573981625351453	1.8644407725386736	0.15189853035524997	0	-1.1133373331184926	-1.126161211340477	-1.0028866846061573	-0.5347968933287132
G	0.05568415650137885	-0.30581698044069866	-0.028606572648857482	0.05348243056428702	0.39821070960525073	0	-0.8670712612604711	-0.8212114314763113	1.042548414519646	-0.26227969074514024
A	-0.09268658624424148	-0.316031034542244	-0.3379973426976984	1.7408059510119256	0.07990932801379573	0	-0.2446378177438779	-0.2441506345374328	-0.337888447890222	0.10977606611745766
C	2.4154057435424536	0.2546338510748718	1.4298330517037903	2.5955733915245407	2.892821621497855	0	3.2211340219814297	2.4563426785944684	2.9129172956737017	2.749033327318592
S	2.071480456454853	3.9277101594220496	1.6302830269826645	1.0406890085088547	1.4506452834591437	0	1.1566424412464225	2.5555677945036885	1.292727985323251	-0.1361354074492568
T	1.1222586982188814	1.3046134359471953	0.5169317488121621	0.045519026370581854	-0.2603260804329821	0	0.806358840415271	-0.08830165391211324	-0.5295619260066121	-1.1000495820639231
V	0.28460331463955224	-0.26779496940072933	-0.699329648723678	-0.30683783784506957	-1.0417422048386311	0	1.1268317871118516	-0.33361684198006064	-1.1303557336389973	-0.7490713599399726
I	-0.37707805012742324	-0.32835091414566814	-0.5135989785333442	-0.6272222285068898	-1.3793038760511203	0	-0.0406418397706873	-0.3249677140067347	-1.2465530212197968	-1.2423125891260511
L	-0.5911300486765204	-0.28405799634163825	-0.5907584672277219	-0.6078158879139464	-0.6822371252366637	0	-0.7562265651661945	-0.05070515474991573	-0.3490709869560988	-0.6677116617518439
M	-0.8796582433053979	-0.3666952751156072	-0.7429983699501673	-0.6786485853652686	-0.31048914356190055	0	-0.6048171645090497	-0.3374760141469669	0.15136548071912	0.33700141482991935
F	-0.5693583094064466	-0.38230705332666765	-0.7421694578283053	-0.5187475891429343	-0.9204764943459436	0	-0.7018728903619308	0.32825624420387794	0.45435875597268244	1.2075884894107416
Y	-0.1265977499207751	-0.29728598590578964	0.02747137070360589	-0.7554657216397709	-0.14200617166508991	0	-0.04975220904327726	0.85887093753103	0.3779189636665215	1.30604003919686
W	0.42967470122678736	-0.2575983789522749	-0.8555700715883561	-0.795128228795583	-0.6087421866632678	0	-0.033724915316805874	0.09244936900726897	0.7822807659204415	1.3228420229300746
H	0.07842865427407684	-0.3525991964623952	-0.8535643760279161	-0.7031627960361895	0.08277538669827013	0	-0.44359055558402766	-0.051281524618999125	-0.20898589251968172	-0.3275931321332181
K	0.9897278735649614	-0.2734168103915778	-0.4018262938257373	-0.41762721298025507	1.0005521100526436	0	-0.7870638187939205	0.4341293032614697	-0.49444399481249696	-0.016544208382039263
R	-0.03155824137057276	-0.28791164245703216	0.4109152472983381	-0.2655618499141896	1.0034040964358848	0	-0.5430416802542709	-0.16518438253593284	-0.6609627081897419	-0.895816966482373
Q	-1.1648820675568046	-0.42850278166539446	-0.9804857694806345	-0.7410305658289427	-0.1702727340753071	0	-0.3259299120351964	-0.5258344033508349	-0.4185990184140954	0.5479941631149748
N	-0.6582804706721049	-0.340747197231365	-0.6362372063989985	-0.5393514117844088	-0.14362917707397396	0	0.46821491883651145	-0.3755450650030712	0.7455925207298415	-0.24280678168649794
D	-1.1374242038435562	-0.3783362552051222	0.3840095751460949	-0.5279441324188737	-1.1685008035793047	0	-0.5850649414740808	-1.1286600074188635	-0.7608263509434682	-0.7831411864747903
E	-0.9725316092105813	-0.2934679947487897	2.8979587180312456	0.14403346765345537	-0.23249106859391327	0	0.3175908948407968	-1.1525202880240861	-0.6195754173278426	-0.622016063354796
