## Supplementary material for "Proteomic Sensors for Quantitative, Multiplexed and Spatial Monitoring of Kinase Signaling": de novo algorithm script: CK1G2.csv

Index	-5	-4	-3	-2	-1	0	1	2	3	4
P	-0.6195442957619085	-0.10864011985422936	-0.4127454633644928	-0.1903098349411278	-0.08285108014298906	0	-1.2722416615580914	-1.0007052012501272	-0.8316552089104435	-0.12935015417976195
G	-0.5128930194992768	-0.6903230684507448	-0.2805964356063841	-0.41398687697719655	-0.4254894454800963	0	-0.8630957501309894	-1.0329205443029592	0.4472983587647108	-1.0131735549257264
A	-0.38631787844032933	0.05689199583680028	-0.345993262163602	0.1558570158289786	0.12591491840940144	0	-0.6854725251102415	-0.5310054995398334	-0.29055946874018596	-0.49327743683986497
C	-0.08394393035506587	0.08860609276825923	-0.07695139539452941	0.00550999306847085	0.2017447205741711	0	-0.5770611084596471	0.3355872285813531	-0.18435266023569324	-1.3209520568325563
S	0.45810239130940833	3.5601394349240585	-0.06983567851524665	0.36437645611535036	0.14276598555712802	0	0.8910867204187416	3.2691163669722547	2.2461063049092242	-0.37682070638863197
T	0.049663162984934256	-0.049853013347134725	-0.23383601039966873	0.370111764885506	-0.14931917833679947	0	1.4668309670377175	1.1931596606477466	0.410405467389466	-0.06696262000945857
V	-0.7549093771721718	-0.7599393787880937	-0.5530267389846389	-0.2636398542166888	-0.48727669168842713	0	1.8588270498421267	0.43674340576724624	0.599341789886932	0.850134132294001
I	-0.316584351653224	-0.8419319220743047	-0.5282911517376083	-0.436928112057819	-0.21110642454513032	0	1.7369407678451307	0.21510184556376064	0.07054368017508927	-0.06904220448180202
L	-0.5843845343566453	-0.5363936711492733	-0.5350680249559729	-0.44921805942243814	0.0369787306852889	0	1.0350227820734856	-0.8943945691757808	-0.29279540155080686	0.10980206013973431
M	-0.492969154702961	-0.588219146622633	-0.4286711154276495	-0.5225480786979991	-1.061149145108227	0	0.6497641319422772	0.17579912703930534	0.07836944501226242	0.2137812837569066
F	-0.44374548873559255	-0.4257810891688189	-0.439852956237951	-0.6048907260409475	-0.3505958137124226	0	-0.16117776435934422	0.22992090336806345	0.6105214539400364	0.08484704647161297
Y	-0.4542934171571715	-0.27185169186734737	-0.2751749370316925	-0.4926425401107592	-0.8898299624396734	0	0.8727119040372849	0.7666285186282481	1.1460273620837418	2.091646062283038
W	-0.44257349668875046	0.09247366556477862	-0.3354891086751369	-0.6335672698917256	-0.847702294570357	0	-0.4123002549059188	0.24860580233870613	0.5658027977276184	1.652853738618571
H	-0.2913865226461187	-0.4977179431840794	-0.33515026501421874	-0.4184931910108902	-0.20736174295674661	0	-0.1330030459077773	0.048226368550089764	1.3942159040626616	-0.7490663269381088
K	-0.10093781503427642	-0.46368330257470886	-0.08982745450942206	-0.44635040503736034	-0.4713617949377965	0	-1.1105432774012727	-0.3718617048588423	-1.3481556881638712	-1.2044953263813234
R	-0.11675970766664485	-0.167427226361324	-0.08576133057840334	-0.4037452541733472	0.21765961732480177	0	-0.4949869286224739	-0.2874575060604219	-0.9624572783317662	-1.2835195363303744
Q	-0.01831237573190791	-0.15505099341246198	-0.278902217301793	0.006329322892778794	0.05476596823011141	0	-0.9555823259176546	-0.8750653633440815	-1.163691231287647	-0.1771805970436612
N	-0.35350210112875036	-0.5039060596585104	-0.21824920199743025	0.16650830354498186	-0.40395752634689014	0	-0.7883714968463988	-0.47623941635001865	-0.8461887721794794	-0.7885784319126342
D	3.426172249937043	0.736811293464908	3.66218840283811	0.18863020880129636	1.0564682931227474	0	-0.9617072647114735	-1.1662920645416848	0.22370507770262088	1.4885665653034388
E	2.03911966249941	1.5257961439548624	1.8612343450577313	4.018997137440936	3.7517028663619056	0	-0.09564091926548207	-0.2829473580330254	-1.8724819322544721	1.1807880633966088
