## Supplementary material for "Proteomic Sensors for Quantitative, Multiplexed and Spatial Monitoring of Kinase Signaling": de novo algorithm script: CK1G3.csv

Index	-5	-4	-3	-2	-1	0	1	2	3	4
P	-1.2864052709115374	-0.28728252079754907	-0.4774239556274238	-1.4131403379493095	-1.7183933145846824	0	-1.1865303486572698	-1.7107065412818958	-0.7246590075172339	-0.2173488649957804
G	-0.5838805395073001	-0.528924146363077	-0.42990600237725873	-0.5115657833939463	-1.4822195325638918	0	-1.1543053895112867	-1.1572893259237755	-0.16040955085369377	0.2027774195587966
A	-0.06767479210665305	-0.20904761143764514	-0.4017431993224055	0.4975108200412798	-0.30718232499958914	0	-0.6851974583956	-0.9432786568737263	-0.5691332785044425	-1.3201633313162655
C	0.9681353656899296	0.8460428013680719	0.13289372130643673	1.4806798164842392	0.6134721274407753	0	0.5841317990401123	1.5075036960302655	0.32281461010377444	0.5324952634242531
S	1.2842115288038747	-0.5460033578428414	-0.054227853277712235	1.4105976137969944	-0.7827921843794615	0	-0.25559055019831683	2.1170238508488652	0.30368783586429743	1.7302535726489985
T	-0.625753823450589	-0.7065185279381331	-0.3397819965483332	2.343623317628436	-0.5640601130936741	0	-0.39306889944408674	-0.42839598648765925	-0.5456232584556437	-0.7201345664577598
V	-0.5284943410242519	-0.9796721788069648	-0.4443366533122475	0.04502214441861436	0.9946095498972581	0	1.0659732221456448	-0.37463662627323097	-0.47211044986287193	-0.8738413878158973
I	-0.7209673470815142	-0.845221513858541	-0.43619713873387883	-0.3847595930939695	1.6829335246066428	0	1.730136948811598	-0.13066230770077786	-0.9587703010780783	-1.3704648801106616
L	-0.4071505683044014	-0.5943972702144885	-0.42205656514538387	-0.1935638428413623	1.0031339810130973	0	2.6473314229075013	0.11889439745231026	-0.5222203032086816	-0.9015723458227095
M	-0.23424005655434335	-0.3660885054907098	-0.4053326612258502	-0.5546954282307899	1.3723480064196327	0	1.2378112686119913	-0.3494336718359163	-0.57755389311356	-0.13867851430211262
F	-0.5850132589883605	0.24606325972393092	-0.3900536708813043	-1.1937306026014363	-0.3527807211816449	0	0.16326811155639467	0.30341369547155916	0.5033579213301473	1.7211732785114986
Y	-0.5233378184868632	0.32910267690162825	-0.35725004335104016	-1.1169887877287659	-0.064889514349338	0	-0.30616505139353606	1.5369242709622277	-0.13819745111218942	1.3047506911178128
W	0.07784459483814575	2.103870583837896	-0.33973738515150675	-0.9040384083123115	0.9750014512992587	0	0.02257396122676646	0.4839295882887736	0.25673447085287354	1.929981407008884
H	-0.136737884564358	-0.28445607968650427	-0.36760887165439887	-0.9005935016623893	-0.16939611571445157	0	-0.33666114657853785	1.1123203290653947	-0.22875055252182053	-0.12842827483157865
K	-0.45602501728964767	-0.6959019923444361	-0.2791252640629433	-0.6592606973108502	0.051290027252923406	0	-0.4719073783934962	-0.3281774857215657	-0.7492624348686212	-0.841440138184169
R	-0.12478454058849968	-0.4464630384074462	0.032458080249035896	0.8134228588775944	1.2248276723263785	0	0.0667480520793076	0.5445538863453672	-0.28406747365515556	-0.005365751596928117
Q	-0.8266937184217377	-0.6183940888099096	-0.38446547382606655	0.2445129329310353	0.4455662615463397	0	-0.332948178234613	-0.5884011075989338	-0.30240600733260814	-0.6024222045867466
N	0.028224922390304313	-0.580189510709474	-0.2850165501220825	0.8801122464950091	-0.8707368522403192	0	-0.5933147103702893	-0.009090333278059519	0.11035476856463745	-0.31595709055959015
D	2.6726703092175934	1.7872279990931232	3.4434172896696422	-0.14812064561204563	-1.208531261184321	0	-0.9738994812501892	-0.36030064463304184	3.6967130906237835	0.4084539446734373
E	2.0760722563402076	2.3762530217830684	2.205494193394721	0.2649758780639762	-0.8422006675109284	0	-0.8283861939520963	-1.3441910268561805	1.0395012647450894	-0.3940682263634821
