## Supplementary material for "Proteomic Sensors for Quantitative, Multiplexed and Spatial Monitoring of Kinase Signaling": de novo algorithm script: CK2A1.csv

Index	-5	-4	-3	-2	-1	0	1	2	3	4
P	-0.8666195288207946	-0.7483987653018301	-0.5452296165336105	-0.6196994954820295	-0.7477160795214151	0	-0.38700193064841537	-0.8018349330520959	-0.2541083717598733	-0.8394085273719205
G	-0.3559779311838142	-0.2125159974763184	1.7836794365388495	-0.4212677306637345	-0.5191849894883903	0	-0.2263431943517716	-0.43867161418422057	-0.193987711569318	0.06952399466125615
A	-0.10940884800387209	-0.25589861265356983	-0.17779916810197577	-0.19405382510443822	-0.2359251312393497	0	-0.26604219570185905	0.19178926179258254	-0.25714567108599345	-0.3534766294524319
C	0.6706800210329522	0.8514096338592948	1.2322293630983943	1.1527892405793947	0.4583945776721269	0	0.3988894856442449	0.938965516026605	-0.1567341669680376	0.9392811032654697
S	3.6783392366896224	3.058485086846559	0.8599298370699057	2.135722460452529	0.1804099812857599	0	0.059842935306496224	0.5465045261506236	-0.22114096835787342	0.022246876205367697
T	0.9490670303051749	0.8129849455928413	-0.1318466641792679	0.64092718657715	-0.1814866683145188	0	-0.26574591696972766	0.36665501495731145	-0.28355740914995853	-0.03099833448812076
V	-0.38171862148604807	-0.7013080192810046	-0.6937865491575572	-0.47816120327863654	-0.4179216655015887	0	-0.3787734012175835	-0.22567963805916602	-0.3282142199594455	-0.5227366392778162
I	-0.571230150161104	-0.6698216111139932	-0.8172798147330427	-0.3364595699090228	-0.6405471164682242	0	-0.39870510833585737	-0.6334249952968722	-0.33529380735929915	-0.4230013374314853
L	-0.9213533467999193	-0.5417949975546282	-0.9832436663884624	-0.7679276392359288	-0.1429666121896581	0	-0.38480500539515333	-0.8691463211322478	-0.3368787017761434	-0.7564900888851377
M	-0.5090478735573457	-0.4213275370202102	-0.6300746621272676	-0.7464038724540758	-0.13072540574469618	0	-0.3739800945042617	-0.8301086740657436	-0.33149778679849434	-0.21872217920953818
F	-0.3653671364542162	-0.5700069802765947	-0.20424198435733334	-0.15406537027509914	-0.2059801404536306	0	-0.38302330656432915	-0.5042258878294376	-0.3067207398911201	-0.2927392041610639
Y	-0.17663845496909447	-0.08689740484196654	0.49806137856656657	2.6053061116252136	-0.09940077362277472	0	-0.3839988789467437	-0.22570365617014715	-0.2677537347449225	-0.1844068377063337
W	0.014987455660016902	-0.45485064988936386	-0.41516770226700317	-0.015759012991685296	-0.16235347601621325	0	-0.38515144683448027	0.13156700878517505	-0.2961564370034836	0.5678462227202402
H	-0.13815392524035278	-0.5323863073545145	-0.38584642939008895	-0.28795358688772704	-0.2956388560268542	0	-0.33793424683036977	-0.1198969246872229	-0.2864475817450092	-0.5412654653509388
K	-0.39522744847078056	-0.8626816472298419	-1.3815601145803436	-1.1793420122769682	-0.8436357125411923	0	-0.3883991046468244	-1.0576865961674138	-0.3420549974231972	-0.9696762086696544
R	-0.4379020462389292	-0.5955130840736301	-1.1158742961188335	-0.9505422701524221	-0.9142815051510298	0	-0.392447688091782	-0.9794039878133055	-0.3309930289365174	-0.9247260913836987
Q	-0.738490562129615	-0.6014360306530814	-0.4965962494865585	-0.7942541120556408	-0.14874714349960821	0	-0.32852144131226974	-0.5943412081750623	-0.26011370767410247	-0.38180564948543816
N	-0.20244760719288155	-0.1910913532997815	0.016781028278140223	-0.5573317150438851	-0.34753991246611454	0	-0.2561871530728313	0.5310109484011423	-0.23295954549027895	-0.2424645658057594
D	0.7149600012514348	1.6355198123665007	2.1496813373892847	0.5611207543492363	3.33270380967813	0	3.948897395372961	3.1256716763031527	0.9390605954645154	2.0142573644334356
E	0.14154973576956664	1.0875295193551315	1.438184536480209	0.40735566222776726	2.0625428196092406	0	1.1294302971005576	1.4479604842163434	4.082697992228553	3.06876219739357
