## Supplementary material for "Proteomic Sensors for Quantitative, Multiplexed and Spatial Monitoring of Kinase Signaling": de novo algorithm script: CK2A2.csv

Index	-5	-4	-3	-2	-1	0	1	2	3	4
P	-0.7716230559580852	-0.5037423742106414	-0.7244740237376225	-0.649585985018471	-0.6454883037301491	0	-0.39553944833985	-0.6235634330194763	-0.2613197945593017	-0.8460709777946095
G	-0.2349147792044124	-0.5657515656209965	0.7832248106128364	-0.5371786165496127	-0.3121585704306326	0	-0.1607872054650517	-0.27986566322724105	-0.19427680929359933	0.3263527646825282
A	-0.2714563019798238	-0.1780447240620045	-0.2491922797299746	-0.1382205724824057	-0.3341462013208775	0	-0.24721234351477472	0.18961520283060393	-0.28187291306592954	-0.15726140911443034
C	1.464237028137791	0.7971753952804479	0.8850825970305074	0.9700198609910262	0.22322217622341028	0	0.4235822788724995	0.9843124392793045	-0.1365710066515089	1.4840401731783637
S	2.965591406497405	2.9095157222306827	0.7599788773827466	2.3778425383560178	0.3181057278249105	0	0.08485777559436425	0.680237288582399	-0.20102614102255142	0.2843244116173179
T	0.6620808397528117	0.22371512746441657	-0.25467282665368685	0.6755341135902919	-0.24786468027207442	0	-0.2709413218586623	0.5293935660257655	-0.2831429779280874	0.018539664472486138
V	-0.33577254357012026	-0.5475924966718079	-0.8546060231057955	-0.6225395860478037	-0.3516243934250795	0	-0.39489711573122077	-0.0013612161907338779	-0.309090146925895	-0.27546167666232646
I	-0.7752791841766091	-0.9032462035328309	-0.8889317515423155	-0.5991968621916924	-0.6814572613334429	0	-0.4170092413266758	-0.5718520904378666	-0.3449350762136423	-0.30155238019629377
L	-1.036180519346491	-0.6727844792464943	-1.010539791294801	-0.8393711306749334	-0.33151499577401633	0	-0.4226076922730367	-0.9460571874157001	-0.35408234805731337	-0.608230717400887
M	-0.6954167488537814	-0.6491615487655391	-0.3436462566982715	-0.6289893381637108	-0.20647089945208966	0	-0.3934315694741466	-0.8092235164926237	-0.3445168829371983	-0.4945261163552758
F	-0.505041846563087	-0.3488875808463471	-0.5682374919557099	-0.3144865286958846	-0.3619732422387312	0	-0.4184314780390053	-0.7693666070001299	-0.3436845867703398	-0.5230830550031641
Y	-0.33937767976328126	0.0399558966948424	0.6814879793774433	2.004655699792145	-0.20476637937823028	0	-0.4155096898771806	-0.3993934262243648	-0.2944058558602989	-0.2204062948407996
W	0.05479003889205222	-0.10294111649901663	-0.2041188193824706	-0.04071559073116017	0.015627840150941378	0	-0.413372347229119	0.13120565202912887	-0.3139599462742946	0.45233251921915296
H	-0.029427115396771973	-0.28773348468980775	0.03473986846279784	-0.38893857898485307	-0.40139805859378047	0	-0.3902952273783824	-0.37733010122119975	-0.3219269469681696	-0.5640642585392185
K	-0.8261086724587208	-0.9237247491611379	-1.2976873940226645	-1.2150286899987834	-0.8130407865350577	0	-0.40871706961651866	-1.068325193271192	-0.33520200265646144	-1.0835346687277265
R	-0.48719846208795464	-0.9144098786728854	-1.096672652741914	-1.0155654407984238	-0.8208265589428947	0	-0.40794901748542106	-0.8799744424939352	-0.3368723410086484	-1.0000512411609348
Q	-0.7919816220842454	-0.26014988606275624	-0.2073883656760958	-0.6973664416284285	-0.1838106950983386	0	-0.3402546483241994	-0.707380638991787	-0.26002382391895706	-0.6311614387274016
N	-0.2443483038965593	-0.31049023078541355	0.12522260882537256	-0.3185425528649364	-0.21906704125950177	0	-0.2000228838511963	0.6470503108825266	-0.25558546290652545	-0.46602225125552654
D	1.4395658114665588	1.785068543777255	2.464256928814148	1.1479866098332625	3.1117724764671992	0	3.8616808031092638	3.1453729106729376	1.159088472184477	1.6523313397036068
E	0.7578617105933203	1.4132296333800303	1.9661740060354698	0.829687092268358	2.446879847118433	0	1.326857442208313	1.1265061456835845	4.013406590834246	2.953505612905136
