## Supplementary material for "Proteomic Sensors for Quantitative, Multiplexed and Spatial Monitoring of Kinase Signaling": de novo algorithm script: CLK1.csv

Index	-5	-4	-3	-2	-1	0	1	2	3	4
P	-0.4586808007006312	-0.7030157071048929	-0.3262590684973328	-0.4239970945563348	-0.010288823409240812	0	3.996498517021108	0.20717681295780394	1.2286600686041749	-0.2970109161126891
G	-0.348434486905148	-0.32893047339381165	-0.29277292845688685	0.08875750323291957	-0.018008310411018934	0	-0.42418021942455414	-0.3746782397119446	-0.2919400017795438	-0.3089045088616982
A	-0.47010601840913485	-0.27005145390075663	-0.13379588296585165	1.3279292498674777	-0.25957283701851785	0	-0.343384698462904	0.06689896649108519	-0.4779481213061542	-1.176151927578558
C	0.24053700856273516	-0.4592779432777637	-0.11232125040706967	0.07825630326887481	-0.37592721936685985	0	-0.08353038768176911	0.019576020754875363	-0.36286977543851157	-0.5871053917694896
S	-0.17349352461072862	0.7256604013449004	-0.1461948455569958	1.0204089250658577	0.5210568351273117	0	0.37411926697776665	2.8224127342901273	0.28855062672253895	1.1738031092662595
T	-0.2531245199571714	0.20480142557576034	-0.28707571391245695	-0.10162144654391299	-0.17298711780436252	0	0.046756004593615806	0.8116026648677692	-0.3039242713875497	-0.5924684633349394
V	-0.5482625838303572	-0.2244556646492558	-0.3503946557764507	-0.6396565312026198	-0.5555666151391139	0	0.7416458680172131	-0.043307658958318805	-0.5168344525173632	-1.028107190940435
I	-0.2816796676780558	0.056177415574535476	-0.3179841903301873	-0.71767951295946	-0.7709792556759755	0	0.15637246887708767	-0.6078389888971647	-0.6240494347171495	-1.1930641205361234
L	-0.15632764566183524	0.0015428444721758362	-0.3189352756321177	-0.5309346273853498	0.010129559751249913	0	-0.10306120507835903	-0.3833350188647836	-0.46088095747318114	-0.43004387764726026
M	-0.30870244835273813	-0.356431108512121	-0.3114690675538464	-0.5667075634526048	0.00025872558836216786	0	-0.1495016013810397	-0.24900266812546326	-0.5080066312312583	-0.3456880903512672
F	2.5378720326362845	-0.34833116480620285	-0.3550346276696851	-0.6447206725500946	-0.5521394977887766	0	-0.46862536954612966	-0.4236356558255586	-0.39265949384685195	0.02135155339269252
Y	0.18737690791174527	-0.2969164608231581	-0.33959576912134765	-0.6673765465880646	-0.22994984152205267	0	-0.41828336910333	-0.7703473573687403	-0.45043471676528274	-0.32125134796955296
W	-0.07464948053757715	-0.11788923087852068	-0.34871325461962754	-0.6409675193939592	-0.06374368411762558	0	-0.5121641935661551	-0.9135203709535993	-0.4303642032831077	0.8957447164558122
H	-0.11769222418246189	0.01904556923652065	-0.17541729435587014	-0.5181411754230639	-0.29646013620505224	0	-0.3737265655508173	0.3040253815783272	0.03823571443989434	-0.3131185864728767
K	1.4429303370997224	1.9387449090129834	0.9723992151889994	-0.06473362920059499	2.2596815103399392	0	-0.257800832266365	0.9858819767719814	3.111430917011209	1.7275692206980453
R	2.4072597737593795	3.246049412956179	4.06458133259051	3.520811276955528	3.0839926200555663	0	-0.2634532793357745	1.9287652469105392	2.067417366047896	2.8143951166733956
Q	-0.7425789758486941	-0.34516799614740595	-0.19589348319625766	-0.11492976330078225	0.04245279333031599	0	-0.23001512343477282	-0.5004827916942683	-0.188798688085947	0.6861945726474505
N	-0.7312773980504779	-0.5776561472432769	-0.30415170443618494	-0.4091672102717568	-0.4727834048378368	0	-0.5471946860875533	-0.5989629045697827	-0.20527842493281134	-0.1501731180270337
D	-1.184364880160336	-1.2419834184566414	-0.36148869001580963	-0.41170263260115425	-1.1247255387164685	0	-0.7089379368899146	-1.183267429712217	-0.6895345568035627	-0.3427478659620037
E	-0.9666014050845221	-0.9219152089792476	-0.3594828452755321	0.4161726670390958	-1.014439762179842	0	-0.4315326576773535	-1.0979607199406698	-0.830770963257439	-0.2332228835697287
