## Supplementary material for "Proteomic Sensors for Quantitative, Multiplexed and Spatial Monitoring of Kinase Signaling": de novo algorithm script: CLK2.csv

Index	-5	-4	-3	-2	-1	0	1	2	3	4
P	-0.0280501266173386	0.514330947072663	-0.2106871055702088	-0.319436856890059	1.5859897702034238	0	4.119847636423554	1.2875175685715927	0.9479527699567873	-0.6339274699878483
G	0.4611325589644223	0.7434709571096325	-0.16315331657098167	0.40661538998336005	1.2201147623004454	0	-0.14112792754603984	0.4675286889554435	-0.04491218538639256	-0.11444514896561168
A	0.29304346426575123	0.3432220776779933	-0.18573641097931978	0.7592579977967323	0.23604783498388832	0	-0.3317099053014277	0.6063075275605428	-0.356294466323398	-0.3564737093907266
C	0.2633983047942654	-0.21699149983920607	-0.24766057450728798	-0.04149613646438107	-0.2639588017155892	0	-0.062109509707267474	0.2185651559905886	-0.34214558665080547	0.12414348297653185
S	0.1788516839867013	0.3674899171095574	-0.12875960186758276	0.43834295004135304	0.8085651988534673	0	0.40595032836762346	1.611612861741698	-0.004097829336811761	1.241316284317469
T	-0.7475512806600382	-0.08063799482623013	-0.2679507098824233	-0.28747142632070793	-0.18071607973092685	0	-0.014791139758853033	-0.48694981452871905	-0.284124487179179	0.15267416002881837
V	-0.7356078066739521	-0.8554579987985109	-0.36817608887096537	-0.6590120098872181	-0.8752680149438671	0	-0.15177445949866789	-1.004523748830291	-0.5662074357514592	-0.7639486466029282
I	-1.0991250113035258	-0.9975961744312469	-0.3920534815426532	-0.6920105753116217	-1.3082820627871428	0	-0.43258995682831247	-1.2400601895115069	-0.6341032275851229	-1.2156599230078353
L	-0.9741301675010673	-0.9183661237813168	-0.37466239865118744	-0.6051970246069878	-0.9532272419478466	0	-0.4022752128940367	-0.857661266444082	-0.5001079600182742	-0.8743692241164457
M	-0.8558284306028997	-0.5238968374219724	-0.33904027601276454	-0.5542904103394082	-0.6384266785477036	0	-0.10567751028510287	-0.7369063043445842	-0.557621118887134	-0.6110865451791163
F	-0.11630756038208323	-0.8080640214169386	-0.3675459992666844	-0.6272842797192051	-1.1143024068476393	0	-0.5199998004556741	-0.9319024801111182	-0.5352167991513141	-0.6780913726893356
Y	-0.7162992104943144	-0.7458264313788266	-0.36358169439952764	-0.6050224350230851	-0.7516979336697978	0	-0.44638667579743657	-1.032604825872189	-0.5731716259046097	-0.8224614133648772
W	-0.728610820002869	-0.9086584503860183	-0.36942324856532316	-0.6433246339490046	-0.8732617340451974	0	-0.49417541113325414	-1.0312822940145445	-0.5812553677359158	-0.9155660923665206
H	0.11023204948228563	-0.17110406065854086	-0.15677659024286633	-0.38318343217371625	-0.3213741823460083	0	-0.3164154123800341	-0.17051853676712633	-0.09535230968722315	-0.2448188498379544
K	2.26440884254987	1.4564748074834286	0.6143718582638947	0.04312962927249819	1.717576192954798	0	-0.24651647952891406	-0.09922487810292677	1.1212595869130944	-0.033000956494791185
R	2.879170875363072	3.2689094074240836	4.149417884282011	3.790885797778965	2.042846277182635	0	-0.17650798686415647	0.0725925430496167	3.7521898699936367	0.167134093375815
Q	-0.21165431616655064	0.11481756532534859	-0.15004172055680837	-0.14965497907715092	0.42849334160241775	0	0.011812664925272564	-0.04438948770788244	-0.165819231443242	0.535502983528912
N	0.10372102926365169	-0.18690613506898815	-0.23677708388062157	-0.3961211497479777	0.08465600586912998	0	-0.38128714753247467	-0.13726023754859262	-0.007373892922664641	0.3075358663213256
D	-0.10149721163468627	-0.32788259770956946	-0.20366717865161166	-0.1133913786314095	-0.5761176794712877	0	-0.5064587210517042	1.1111021782843769	-0.2674871967845058	2.2641164997771397
E	-0.23929686663069125	-0.06732735348534416	-0.23809626252708732	0.638664963269024	-0.2676565678972002	0	0.19219262684690538	2.3980575396297064	-0.3061115061154672	2.471425981677977
