## Supplementary material for "Proteomic Sensors for Quantitative, Multiplexed and Spatial Monitoring of Kinase Signaling": de novo algorithm script: CLK3.csv

Index	-5	-4	-3	-2	-1	0	1	2	3	4
P	-0.17673067482283947	1.8499543872585953	0.8876267264465124	1.228284329323271	1.6873703570627594	0	3.8568385233569185	1.3575898255998786	1.0284761400640197	-0.24541192623698788
G	-0.22566105641428208	0.1678469936015334	-0.17855621613065792	0.4167477392986579	0.07449098922022623	0	-0.03511644876228706	-0.08919198526871445	-0.08760917555431023	-0.3066462677534118
A	0.09267731190059382	-0.4711928053390377	-0.2520319504066218	0.6789870845555722	-0.017975834040902382	0	-0.10462466405750721	0.3918040618552332	-0.18345771239062225	0.27386610462891164
C	0.6846378492539564	0.6941656547279655	0.04117760415952537	0.1585420640875179	-0.40752651828863	0	0.13112277808323836	-0.12238495013563815	-0.37679952213395124	0.239429140445898
S	0.8947560438573642	0.7910049963408976	0.4208299788857954	1.3551074366777565	0.2761925238358139	0	0.25941192746718644	1.402622533898365	0.23971254924463298	2.257116943559219
T	-0.6487106523781127	-0.4491818312691867	-0.3680176762629752	0.052542587622336365	-0.3247896104703496	0	-0.055926277055184374	-0.22416303373864022	-0.1279176681064681	0.17110060861372764
V	-0.6844539953940052	-1.078832457273272	-0.6683992233962364	-0.9282027668383941	-0.8851863281650667	0	-0.39636516843424363	-1.0551185190192311	-0.6615562472921954	-0.6474172857833186
I	-1.188935691374942	-1.3372958663989298	-0.8502413374433362	-1.079426044593704	-1.12157010582757	0	-0.6312232198736857	-1.3422624915792734	-0.6451064807440642	-0.9260456923718924
L	-1.0081106540522253	-1.1718357645588315	-0.8163229382054621	-1.1122924652185155	-0.8718199563976636	0	-0.5353902260336083	-1.0843159710152275	-0.6853513903533571	-0.7636261700103845
M	-1.2628296776124048	-0.9086225346095124	-0.7596577995541377	-0.9904349558588629	-0.8302620812143389	0	-0.3569212704585945	-0.9440071649296748	-0.7029044068830917	-0.8216710127303485
F	-0.5941943072322621	-1.119402174763736	-0.7831739191911767	-1.0607278598906738	-0.9735462389180003	0	-0.7297064578147524	-1.0215763678536969	-0.7975306046042722	-0.8952678826232018
Y	-0.8300865126292473	-0.7088313606314447	-0.7082104492835047	-0.9236750264172141	-0.9119022182481011	0	-0.6443690291133376	-1.0614161966165292	-0.6842555297407894	-1.0038778441702347
W	0.11253226251574551	-0.32619177573981173	-0.6436484882090626	-0.9909217988740432	-0.8802257955269722	0	-0.6441201938246734	-0.8320577637234526	-0.62871376699872	-0.8023539801168497
H	-0.29567008783413656	-0.3113642715553239	-0.4682299513843517	-0.4864327821835148	-0.2627146023842069	0	-0.28135729928946396	-0.12308277498964619	0.10297554030975946	-0.4730601911380678
K	1.2056002657400118	0.7757262725278551	1.6130358913822944	0.3968267253974985	2.3540978067297598	0	0.9879205048732289	1.1810853263509566	2.82334803606924	2.4416276640567522
R	2.434490791644238	2.2450348849413766	3.2614310935021504	2.4426619327089147	1.6103026911365568	0	-0.6038348928848629	0.6537740301940955	2.4270113229351353	0.0776568302489272
Q	-0.11910144147999176	-0.06925690648011573	-0.17998460265675956	-0.23313950356554883	0.918403530899266	0	-0.036994440767525116	-0.27297955215603376	-0.34935935798871026	-0.12975247391938524
N	-0.4215753356311207	-0.14593320529783244	-0.2654368322905788	-0.3089049246079989	0.8201481951642917	0	0.03629900949030555	-0.008878862716628737	0.14526902359984578	-0.43454159973610995
D	2.0027222948185806	0.8113709544720311	0.5031521212745796	0.29319481168614026	-0.15772566445681271	0	-0.4593479950572294	1.369470102029241	-0.3801554985966822	1.331111232447179
E	0.028643267125077157	0.7628368100467823	0.21465796876400373	1.0912634166908066	-0.09576114011006133	0	0.2437048401560783	1.825089753814618	-0.4560752508353987	0.657763802589579
