## Supplementary material for "Proteomic Sensors for Quantitative, Multiplexed and Spatial Monitoring of Kinase Signaling": de novo algorithm script: CLK4.csv

Index	-5	-4	-3	-2	-1	0	1	2	3	4
P	-0.2984120366238119	-0.5375222915123812	-0.3171767992659252	-0.43174889006232275	0.0027466662301050167	0	4.070496882560787	0.18448653349367303	2.0430437970482123	-0.6411861146911929
G	0.09620538213553126	0.24098730094183032	-0.23124520022841594	-0.07618274334305973	-0.05962972247199638	0	-0.35670073506522204	-0.2138522636300489	-0.16284906138185043	-0.7079071396768203
A	-0.24227848910196545	-0.2199549757779361	-0.19931737068900238	0.4239362979432271	-0.4472035840560638	0	-0.3659630381508913	-0.10105787781438069	-0.4810950226325649	-1.739029956471362
C	0.3146985279419691	-0.030148252471187766	-0.11999623692316597	0.15694152846444942	-0.3416343031597104	0	0.04286487588968733	0.26156510405615835	-0.1287452919667411	-0.19611499004981853
S	-0.23946644451291352	0.185142467486151	-0.10963317138855108	0.5494580001730229	0.3479456964512814	0	0.322246803791506	3.578129636992574	0.5410422682502539	1.7119472837570149
T	-0.29174450499609483	0.0377798672892484	-0.22656346173770417	-0.11493113696344025	0.12173748254772908	0	0.11156785050242715	1.2078934787322724	-0.14323508082761924	-0.37960440957400404
V	-0.7730203816984824	-0.6732752430593192	-0.3598940074762124	-0.4803195028467197	-0.6323523712289705	0	0.4966100824763011	-0.21711852908231574	-0.6654419164582336	-1.3884331722029475
I	-0.7206021643004609	-0.3985340551787843	-0.35925402188843436	-0.5112836736153692	-0.9586409417410344	0	-0.02543468565254687	-0.7607922334137474	-0.7847918328624657	-0.829155933592163
L	-0.35999482874437955	-0.6033621454651802	-0.3233523103545597	-0.4260058801036124	-0.14459994375403423	0	-0.2186279267471403	-0.5749443092212068	-0.5470727963967295	-1.2241074680129507
M	-1.05128552978593	-0.32546243545565745	-0.30298523412464157	-0.43872979624343184	0.08423728015998087	0	-0.26868405100459114	-0.6667100169984246	-0.5748043785453223	0.05900141217952568
F	1.340645738315764	-0.3958704713373456	-0.3621504169378419	-0.516206845375135	-0.6309335094901198	0	-0.5271856844558782	-0.4608267307228343	-0.46636709002468557	-0.5902313273946495
Y	0.017037350348638732	-0.08363635176674687	-0.3204518849661692	-0.5017332555234912	-0.24049448580442515	0	-0.4044101777450899	-0.7679299013111814	-0.4096621861196692	0.5090002383973602
W	0.83738233543962	0.2500406727116032	-0.3032220568432788	-0.5077232598938204	-0.2292145124898865	0	-0.48179139989795783	-0.8543385048566756	-0.48350746188633614	1.3857354584677861
H	0.18501939717855156	-0.0693189104149047	-0.1414112980167825	-0.3639558445951588	0.3707671346657498	0	-0.2927761061954212	0.34704304979557216	0.18958686258411386	0.2680247205516816
K	1.624260755530541	1.9457022600953722	0.6974150938233105	-0.05080952598926695	2.3011211084493	0	-0.19880613763987096	0.5254443712582011	2.944852182462945	1.431492299108899
R	2.8086579362684425	3.387002944260901	4.135662329064668	3.9998162169169382	2.8760415460013786	0	-0.15812184958121908	0.45709739809216854	1.3601319166703068	1.5789230264653185
Q	-0.5815421296633307	-0.4477292731763687	-0.2565507959063265	-0.2400759144143372	0.2491507569078832	0	-0.21076602049246645	-0.4566169072572741	-0.42051684205784745	0.3173230918900517
N	-0.39376819207475067	-0.5334436222381691	-0.27583451701763195	-0.45569414051389967	-0.292760416310136	0	-0.4709075999837024	-0.7401626241231067	-0.3668631809778049	-0.4416590475494747
D	-0.8947890843134509	-0.9606804609112846	-0.28949433535486313	-0.358996510670156	-1.269183790441262	0	-0.651920294036252	-0.32092951215813986	-0.6242322045537988	0.3609171953330806
E	-1.377003637343489	-0.767717024019839	-0.3345443037684726	0.34424487665558273	-1.107100090465771	0	-0.41169078857245794	-0.4263801618312832	-0.8194726803241609	0.5150648330646622
