## Supplementary material for "Proteomic Sensors for Quantitative, Multiplexed and Spatial Monitoring of Kinase Signaling": de novo algorithm script: CRIK.csv

Index	-5	-4	-3	-2	-1	0	1	2	3	4
P	-0.2491941360864007	-0.023307835237149993	-0.09285350488844135	-0.5953266410297892	0.8318088966362489	0	-1.5652705661185151	0.7236587355378717	0.7153964660682933	1.248626901798785
G	-0.3584592262802435	-0.0908992408109057	-0.2693734570897895	-0.5813566249159016	-0.13666825601957816	0	-0.2621689038941498	2.4418928332404994	0.2500382565962717	0.1929745263910331
A	-0.3994302919998356	0.008131721214596505	-0.184999309644542	-0.32391234765078813	-0.5036237901482908	0	-0.6693239549114333	-0.15451940598291333	-0.8480529157505039	-1.030025130185478
C	-0.28103808459861895	-0.13791929381675144	-0.18258287566147796	-0.07911815060095903	-0.6033429980200127	0	0.5863177345034516	0.40890335292766905	0.6740480721801543	0.3658334563896753
S	-0.3408468676605056	-0.0637041768856217	-0.20887535176428815	0.05391878243415507	-0.42651230277929103	0	-0.21569555164942203	0.46698480822149346	-0.26923998334276766	0.7721142004562219
T	-0.28346540032203926	0.0560725573089178	-0.2240903764568542	1.0776790881935958	0.10569079033829067	0	1.1722357467323832	2.1211475745726625	1.5398446512392734	3.3620555056178247
V	-0.3382635404591316	-0.4494487886749155	-0.31011403094803924	-0.21062939608792433	-0.9345602944438682	0	-0.8178674329536801	-0.5303663880774746	-0.79046363262516	-0.9576568056205512
I	0.12479078415227249	-0.5519021003497218	-0.3342082124400366	-0.34367883048908676	-1.1593678794616218	0	-0.32711038365309913	-0.468770619853525	-0.6066145011212348	-0.45038846021542117
L	-0.03712372238015975	-0.3670173231547588	-0.33452628322741373	-0.2220650206806382	-0.19883216461362438	0	-0.048257585063185504	-0.7611932196221919	-0.13459838153184453	-0.23487458851823978
M	-0.27222120735883315	-0.2781060847830128	-0.30821258275324936	-0.17181760296524032	-0.17043489606454548	0	0.2889961036703416	-0.755886607097703	-0.5231367676126406	-0.16016609258830602
F	-0.13764793521133425	-0.537442207398011	-0.33015838621150767	-0.6079165584209659	-0.38964080043591115	0	0.8484254679225869	-0.17623583240285795	1.2374090096400738	-0.6814942376115405
Y	-0.1874017785191022	-0.5719167495790821	-0.32398857937202363	-0.6238920020051072	0.38603743300172083	0	1.7152998947312799	0.6530278039364523	0.5276426059027864	-0.33969871220159426
W	-0.2818571448578761	-0.6113368494794965	-0.3087494807397272	-0.60657526602203	-0.5813529168456834	0	1.4140409431158318	0.23228614998895167	1.0214169069069297	0.4835437184985236
H	-0.10723461195195182	0.004097632915707509	-0.06397558591956168	-0.1777320513317325	1.5565538538467991	0	0.5617635675626553	0.5748005497706854	2.356388989971861	0.25229581457565253
K	0.6712675662551018	2.5669870773910715	0.41078952733356605	1.8653328649714218	2.4639326898815224	0	-0.6944447239479874	-0.9481060077873568	-0.9182605332275241	-0.7674343046649711
R	4.102323473201531	3.0553877848089095	4.183608919223865	3.316464089123843	1.7546630572334732	0	0.05409584178221258	-0.4098281578918199	-0.9845028142952893	-0.7102154164232457
Q	-0.17617363245077136	-0.10098848336931923	-0.11219647328743713	-0.03285658509397176	-0.007140754019440214	0	0.3129124908889227	-0.777559104606021	-0.3691046608247634	-0.1064815960873134
N	-0.38581494744527256	-0.37394330537428067	-0.2606867935472231	-0.26517520016294116	0.3909548116939204	0	1.036736802014117	-0.02324832894277449	-0.5475298956967356	0.2231732847544407
D	-0.5217818478379782	-0.8258471346047725	-0.3713023213864652	-0.7472823080180493	-1.1760219204529603	0	-1.5868197687106644	-1.2216891869329143	-0.8878712124022978	-0.668796707344189
E	-0.5404274481888498	-0.7068972001214022	-0.3735048412193531	-0.7240602392478902	-1.202142559327146	0	-1.8038657220216432	-1.395298948998736	-1.4428096600748819	-0.7933853570213069
