## Supplementary material for "Proteomic Sensors for Quantitative, Multiplexed and Spatial Monitoring of Kinase Signaling": de novo algorithm script: DAPK1.csv

Index	-5	-4	-3	-2	-1	0	1	2	3	4
P	-0.595715818947362	-0.915083361109158	-0.25392257140474067	-0.49412451227652415	-0.10891197113458462	0	-1.4297996376676452	-0.9007859591440337	-0.7612751557572481	-0.017345248330953834
G	0.079944767606731	-0.22517394472444818	-0.21490831519260803	-0.2863197563583264	-0.5694062103203589	0	-0.08244534853956419	-1.0803995359656338	-0.21572113877444968	-0.25208970445232287
A	-0.20766075150893046	-0.12426889106362606	-0.21042116901895305	0.10140626009237781	-0.8145187341496704	0	-0.6642563035347088	-0.732396163390146	-0.532005095574994	-0.7240617807267232
C	-0.21877529050228184	-0.1744947769856015	-0.17803561263902076	-0.09065116974153821	-0.50818417875182	0	1.4850353444271944	0.24574836529265953	3.562082131283095	0.605728744322657
S	-0.3436673247538449	0.1277972436818828	-0.15183320546081255	0.4290462238488189	1.0418337448432435	0	0.5238006191931427	1.0942840422495717	-0.41274340192508224	-0.7912943223417288
T	0.2756517821435772	1.0377639689165064	-0.12425537724083796	0.8398180793412331	3.027173731174409	0	1.2079773031287222	2.4616210924768915	-0.1812504050046747	0.040859886600222495
V	-0.6801727692050424	-0.669612418834699	-0.41949571399040647	-0.489420311461863	-0.9372664953863636	0	-0.5320746005890664	-0.43842627981547566	0.4071255043113599	-0.822285003902114
I	-0.09532641347564494	-0.39973004807350865	-0.34259851836801564	-0.5135821579012011	-0.9131194795984017	0	-0.42449642324037395	-0.090480013314356	1.6406571965193042	-0.33974001135819165
L	0.07784131170839288	-0.6003678248649457	-0.3639873643378111	-0.48373800526617833	0.20357010038376788	0	-0.5884218440941906	2.0312380291322683	0.5689037071984043	-0.8811816197875925
M	-0.09978782760292577	-0.16628585487494862	-0.3411974083451745	-0.4629962384780477	0.11329821066980543	0	0.03638603114217118	1.52028525900976	-0.09855765178304413	0.047334092632679244
F	-0.5528785027015859	-0.4715195701979592	-0.32281800294041935	-0.4541476069602963	-0.7485395318759925	0	-0.4435614928587896	-0.22766029480280142	-0.17660386687275942	0.5434196725410043
Y	0.5221827361788944	-0.24810901926287904	-0.2896432174286133	-0.41562872309789595	-0.09421637349879666	0	-0.8022663909938825	-0.029836147997668167	-0.29633295565629447	1.3280686695271935
W	-0.6599017172134751	-0.44076538431849943	-0.23227341828267808	-0.24108795582278972	-0.9281811239502823	0	-0.7680323554829401	-0.648175846345953	-0.4503979052443596	2.815735847259385
H	0.13993782793776807	-0.05591810855373896	-0.12928169741865694	-0.07764202707353077	0.35159634677103935	0	-0.7380310173324064	-0.3798061980611477	-0.17453910432352132	1.8223150041761162
K	1.695821113378411	1.616267206275499	0.7226636644076903	0.17501633431788113	0.6127080427658975	0	-1.1933339677322077	-0.9182799175358022	-0.8141053348549736	-1.111991481333008
R	3.4211642478823245	3.411548965709302	4.1260735070345795	3.964954249654182	1.3074207498254329	0	-0.8428890082547561	-0.08147640499158615	-0.49563627153823486	-0.344413126409148
Q	-0.41449725851707836	0.025556689629665084	-0.206733150483641	-0.2349176933307182	-0.07729231563536737	0	1.9182959486506077	-0.14957087197444974	-0.6194641826314099	-0.7288274068350579
N	-0.3786558243084289	-0.24526238626715693	-0.3018210906910587	-0.2800706753108281	0.7338772634545426	0	0.7046311204754319	-0.5410243065730596	-0.5216157652704833	-0.05044695904812372
D	-1.0354190264042296	-0.9470014726769521	-0.39469971960636224	-0.4973085017261594	-0.6096067019075736	0	1.3638614199578463	-0.7953308876291955	-0.21283096464319406	-0.5787478160390788
E	-0.9300852616952708	-0.5353410124047364	-0.37081161859245926	-0.4886058124485957	-1.0822350736789266	0	1.2696206033454154	-0.33952796061984525	-0.2156893394574407	-0.5610374364952184
