## Supplementary material for "Proteomic Sensors for Quantitative, Multiplexed and Spatial Monitoring of Kinase Signaling": de novo algorithm script: DAPK2.csv

Index	-5	-4	-3	-2	-1	0	1	2	3	4
P	0.31926401566043017	0.0792854257478459	-0.1579706154588445	-0.42273863802674316	0.26279462763627065	0	-1.1098829801675774	0.0023552505032363572	-0.21617624588626116	0.41172123494217244
G	0.33774800729780824	0.008082915135151433	-0.2065609027533	-0.28493457640001985	-0.3298666102308961	0	-0.13978943982519054	-0.8557626841525585	-0.09885469171848967	-0.5362096430887999
A	0.04631807923517036	0.03235546004277588	-0.12896127062611698	0.20211738256153655	-0.6837002906210788	0	-0.38459770000115684	-0.9080778470536259	-0.42353301556170925	-0.7776185867898223
C	1.3068752161714827	1.3412308183229966	0.1806069020573147	0.270804264418508	0.29763509312262454	0	1.9712900603098182	1.7649737078245549	2.977556266306416	1.2435811395964518
S	0.05698714793762759	0.6904890618729671	-0.08077983873802766	0.5128756398240499	0.9702131053505351	0	0.5020232906094554	1.133713164322795	-0.16409768672467284	0.37928018631277033
T	0.6473586425489811	0.6436475153710091	-0.19310183237617234	0.8130307651255395	2.9426788979139853	0	0.9418446437098099	1.4015406000355886	-0.29663777169202105	0.6390302801164119
V	-0.580906880456563	-0.8627445534342993	-0.4425533673089738	-0.5498745763827815	-0.6429794354034567	0	-0.5095535683665736	-0.5514726115276595	0.4413791414916751	-0.29929120484527455
I	-0.3803137909266884	-0.9051975601551326	-0.41049432644511774	-0.6125086420020677	-0.935355871894897	0	-0.5139842489991245	-0.13300612244391588	2.252228485506835	-0.03551106933394065
L	0.2488177079351585	-0.499618675480468	-0.33239142281772727	-0.49641968620999977	0.6684961717554645	0	-0.6722258499279481	1.710418193258765	0.9378821163162703	-0.1645104479936115
M	-0.1776858011736629	-0.3952781211947876	-0.3264415229040521	-0.4750757392764899	-0.12520458111185634	0	-0.051580256454850704	1.6761228225116547	-0.27519031554231815	-0.8479737745448805
F	0.012109858600717104	0.04080538855351103	-0.29919095881939733	-0.5257754291415979	-0.7081825803648722	0	-0.2517073501161312	0.3136882354191797	-0.15463767785041732	1.2039851927008538
Y	1.2154242580908543	0.5825616352477107	-0.18559097591104415	-0.43744145876307566	-0.27611841384570646	0	-0.9000330457697151	-0.13231040470612562	-0.3568347099600356	0.9255502408104082
W	-0.2369344946839706	0.27622888510609095	-0.13461050024095245	-0.15132384031702703	-0.9236235663424652	0	-0.9258420987316033	-0.5826140618634542	-0.1390300842182415	2.2314123166311552
H	-0.5465828831860368	-0.38074053054979246	-0.17496495034971293	0.021513925389607006	-0.28758074454677435	0	-0.6816983654777908	-0.472149545496537	-0.34298622913520344	1.2057129156595225
K	0.3777790376617106	0.6353729516131127	0.8127943053957774	0.24610941484137805	0.7954254808777232	0	-1.102430355839259	-0.8811809776635414	-0.7814737615743172	-1.1209697443649835
R	2.587456677381621	2.841860902392174	4.052820817696067	3.8608142485016304	0.7405868391944469	0	-0.7597441959210713	0.01160759367065688	-0.1466447396572724	-0.3846501644137694
Q	-0.8801164950866213	-0.7272303354381042	-0.3853034944076548	-0.33041186031581465	-0.27372871457543135	0	2.465755221666154	-0.3480995591225885	-0.6362984446152798	-0.5714725080311077
N	-1.0535184348814177	-0.3564841958294052	-0.4535039481928844	-0.30630347260406315	0.9382759241056055	0	0.6663982344770273	-0.753694567312023	-0.7399724194208963	-0.6625984153037091
D	-1.4546920295242023	-1.5165220358578402	-0.5326535778606281	-0.6426978753788939	-0.8194976408570812	0	0.6144771824563867	-1.2568896384259625	-0.941831349068936	-1.2436603760935696
E	-1.8453878386023894	-1.5281049514655098	-0.6011485199385531	-0.6917598458436776	-1.6102676901621362	0	0.8412808223693354	-1.1391615477784391	-0.8948468669951317	-1.595807571966282
