## Supplementary material for "Proteomic Sensors for Quantitative, Multiplexed and Spatial Monitoring of Kinase Signaling": de novo algorithm script: DAPK3.csv

Index	-5	-4	-3	-2	-1	0	1	2	3	4
P	-0.10272339942702348	-0.4648191054988543	-0.18153213900684897	-0.4956086098154015	-0.09761923131199268	0	-1.3678069169451286	-0.5530563217117759	-0.6889847611466053	-0.5142203838350298
G	0.09004715966587291	-0.22880198665171558	-0.2290105252293902	-0.24834403168437505	-0.3889808803188328	0	0.09393779723430687	-1.3039471992743024	-0.40647079347392534	-0.2864571873572499
A	-0.11796948757214644	-0.08598528001905956	-0.21599977316869642	-0.008702085741184902	-0.6642794070006406	0	-0.3830376191964596	-0.5414623224559847	-0.8332487619909472	-0.708448833245013
C	-0.10580486392485419	-0.04558820692299848	-0.1868179833473747	-0.058468609910806955	-0.5566543276250686	0	1.054266471576998	0.2972862739749909	2.326140058618982	0.6205033241023219
S	-0.18376576289120913	-0.07987824798886592	-0.13389806928009088	0.41032581623988057	0.4516196442189034	0	0.36766119452302154	0.5834705633147333	-0.4015912255672671	-0.2333114265033399
T	0.2226780725791636	1.727326016670245	-0.1808421319162803	0.5915597371299323	3.4180012789360448	0	1.455878546410313	3.143911625488492	0.16548719537752632	0.12680474593584254
V	-0.7769211520170546	-0.49146335042940936	-0.47144006216812173	-0.5026146085808278	-0.7201744765278687	0	-0.5049127956239639	-0.780318909781627	0.9274912275373774	-0.3374726402027927
I	-0.6968312392310457	-0.9966205321048726	-0.45942512174411076	-0.5647127825591464	-0.9249016439339558	0	-0.5412666291654801	-0.6373554662066662	2.3267866606119854	-0.2420215886387443
L	-0.18592676158750562	-0.9154684998043071	-0.4210069177749628	-0.5289745032204307	-0.28933700246271965	0	-0.6780768128928868	1.1552223069328973	1.5014380073673086	-0.4434880333000909
M	-0.22263502944994845	-0.4219138020190849	-0.38051304281747833	-0.4891265482777219	-0.29428358107505304	0	0.09460176727500441	1.3241528496809671	0.08918842498692997	-0.0998312714081347
F	-1.0759679589770363	-0.7075394896216126	-0.3878233834929999	-0.5464717248746904	-0.7737618412511559	0	-1.00130964421769	-0.4510795622302476	-0.061147200345765707	0.5470698959561894
Y	0.042856585336811956	-0.5958636768625585	-0.35218824302420326	-0.4993132234215069	-0.1947277345836617	0	-0.8940675832813711	-0.21540234977887418	-0.617681401566819	1.1657573284185034
W	-0.5767180935689328	-0.0462343437739775	-0.23058382952274076	-0.23690695108615256	-0.6241065253713483	0	-0.79708586797292	-0.4241787805797761	-0.16335810871272669	2.5202378872318163
H	0.4424781448664015	0.15669334376432378	-0.08797390047039165	0.1189780602435564	0.3089150282878803	0	-0.4731051620720265	-0.21251409663594975	-0.02821643868859202	2.1310102158806004
K	1.5348419173077767	1.5585774964967707	1.0981565337495347	0.1861241022730061	0.6306581189118625	0	-0.8713196516175928	-0.9021692693915226	-0.9326705704016023	-1.2429748258114324
R	3.538784498766446	3.0780255654392925	4.011226536029366	3.993480948175595	1.0451950354488309	0	-0.4973494598330985	0.17899943039560157	-0.2728043662851786	0.08102708604451932
Q	-0.14601607617835874	0.003811142532121971	-0.13480595038496784	-0.06401171502172204	0.06590405393092702	0	2.6343338551233235	0.543366691700675	-0.626294288392539	-0.8853097273229149
N	-0.27850649579390574	-0.4764113581059485	-0.2911936841451009	-0.09138324601654219	0.9995056879513747	0	0.40693173891128975	-0.15132243071296891	-0.6997625201651156	-0.023917011090153265
D	-0.5407331424048968	-0.49087442524337405	-0.36288431272543753	-0.4643157496604696	-0.5025557394622799	0	0.8823587602068842	-0.7395644835647239	-0.7580430190479828	-0.9075131666103172
E	-0.861166915498558	-0.4769712598561182	-0.40144399955970395	-0.5015142741909919	-0.8884164567612469	0	1.0193680115574775	-0.3140385491639363	-0.8462581187150394	-1.2674443882445825
