## Supplementary material for "Proteomic Sensors for Quantitative, Multiplexed and Spatial Monitoring of Kinase Signaling": de novo algorithm script: DCAMKL2.csv

Index	-5	-4	-3	-2	-1	0	1	2	3	4
P	-0.1525429606630379	-0.14055400252121544	-0.2188894475574653	-1.3529177838123423	0.005075693775229508	0	-0.898485902083393	-0.8114208051870553	-1.2581995644989803	1.3679168693406134
G	-0.7441658366134312	0.41247055908867636	-0.30884751648846287	0.09804438476587057	0.6999253757637586	0	-0.6721990165472221	-0.9849159291521361	-0.49824356256299696	-0.33791947047835263
A	-0.5667554281823393	0.054116349931940894	-0.1413205983216771	0.49930390934907964	-0.5272850190263912	0	-0.6146583235716487	-0.5260910187694876	-0.9539408243972821	-0.8684668385449387
C	-0.23685931257706927	-0.3674636566278514	-0.22719316766365938	-0.04263479324648958	-0.7706592001722854	0	-0.20683851427928177	-0.1261555724202078	-0.385473559456215	-0.8137292495758569
S	-0.26521328835269786	0.5448273618776949	0.012939952821013453	0.8619395928839424	0.0098762043226404	0	0.2127768363846538	0.4372613252639473	0.14517036916255174	-1.1731933760494175
T	0.20267781603900542	0.6395961507068633	-0.12005901883561446	0.5400886261676483	0.0020581474098781173	0	0.24599845352232869	0.5790426097413057	-0.48424092493624765	-0.7897191295514753
V	-0.22632827806215045	-0.28983772785748424	-0.5270326475540269	-1.26785971211491	-0.9023752591827312	0	-0.43407542426194123	0.11005646323081472	-0.3221378156050268	-1.395037344875498
I	0.3446313250094668	-0.5176600901241726	-0.515379387917146	-1.3232907326343764	-0.9704094722174702	0	-0.13039184163924483	0.5082406734989936	-0.8418283159930078	-0.370335731009106
L	1.4958963486268955	-0.08854682645387561	-0.4303823264678057	-0.7702647694647109	-0.20263568795942982	0	-0.1807112819437492	0.3680181644937237	0.45299550973977354	1.1615599476298266
M	0.4892638783305968	-0.26516084331962275	-0.392114581193318	-0.2808032282377342	-0.3711804538561937	0	0.5510302777461417	0.06240899958526772	0.12590810997232357	0.942202880440084
F	1.7631943854611427	-0.09580306351580206	-0.45437895052346183	-0.8312891689800334	-0.2681454999737698	0	3.82474552556284	1.088153963842286	0.840463707833674	1.553286048825001
Y	0.4086584136243872	-0.2855205123635758	-0.4215912778208107	-0.7529934526738558	0.2300089578820705	0	0.4060042500721945	2.9823880287019886	0.83821481718753	-0.8296622174808738
W	0.55753237987633	-0.3971746323642799	-0.3402423535213274	-0.6863242697916109	-0.7609168451216621	0	0.2965532611505023	0.6064631163154789	1.3428484704513088	0.7339267824688449
H	-0.27826615286168066	-0.04712411834788982	-0.11541204903685735	-0.22451536307908304	0.46251901894837644	0	-0.2743351393647756	0.9553215069325389	0.9683367658446708	0.08026861905847381
K	1.1734744898020573	3.2309923962916556	2.0056610779475377	1.9069504842443081	2.748415668482842	0	0.23257496740982037	-0.6246107650340144	1.7192716648958528	1.9738390034032676
R	1.4021043115688172	1.2705129179759218	3.5786623490664304	1.3506838381477886	2.293068992307975	0	-0.15071400087509504	-0.7596209805829288	1.81438609533052	0.48753048920340725
Q	-0.610707837712493	0.13450802845046747	-0.15001149454260773	1.668633197331939	-0.24607404252999632	0	-0.1341996893862524	-0.7974300071382371	-0.21235821199237404	0.21502230877825942
N	-1.0968191667205303	-0.9292793458846174	-0.3149051600021083	0.14420456389068298	0.3819984314071493	0	-0.3379129513518207	-0.8618262697795872	-0.38591513780484515	-0.2857476661156952
D	-1.7702447104124768	-1.7865371471605986	-0.4817957566834789	-0.6879572258246248	-0.6585384808271629	0	-0.8964446428610987	-1.0477997436731632	-1.5195030482160252	-0.7707688880406579
E	-1.8895303761807924	-1.0763617977822395	-0.43770764570515436	1.1510019030785137	-1.1547265294328277	0	-0.8387168436829591	-1.1574837598695293	-1.385754544955199	-0.880973037425913
