## Supplementary material for "Proteomic Sensors for Quantitative, Multiplexed and Spatial Monitoring of Kinase Signaling": de novo algorithm script: DMPK1.csv

Index	-5	-4	-3	-2	-1	0	1	2	3	4
P	-0.28195392225469523	-0.3950497357504615	-0.2991297443300543	-0.37925962690800014	1.4013052162313602	0	-1.0210435459614504	-0.9312631761125034	-0.8037683579415223	0.44574314226201245
G	-0.22116158469538863	-0.1816900755278786	-0.30711458233051636	-0.33677803280930657	0.08456795208262916	0	1.3435093694602347	-0.7428405918268518	-0.04782503390296296	-0.32663723939599754
A	-0.5758656900132354	-0.3696577285663637	-0.23141628471865142	-0.3274744364483192	-0.19535473927438243	0	-0.43382142083232195	0.14085587545012557	-0.8599011444013862	-0.9706929883174843
C	-0.4284600051161674	-0.3312296777273159	-0.18485930847097712	-0.308528018897865	-0.41005689177496296	0	0.4433292952568069	-0.0386244258134215	0.20255718304210613	-0.6789556012357583
S	0.023071250380695737	0.1169204726185001	-0.17837919681466455	-0.04703902150641508	0.41138340648240207	0	0.035083614554506044	1.0825465458139094	0.45427463237128046	0.2370298893829445
T	2.138875623102459	2.383323484251914	-0.16102314953130067	0.7631500722274865	1.1123102718624562	0	2.5000069924887307	2.29796125801916	1.9996312037402066	2.9525427158466298
V	-0.3793833008234452	-0.1935489412596691	-0.355500385120394	-0.35743643711104056	-0.8433086671259482	0	-0.3017370133945777	0.8781677596267983	1.375640949638419	-0.7206219454535525
I	0.04776822518328133	-0.19913330016091785	-0.3711995475536749	-0.40915465211099405	-0.8844507428921888	0	0.27709538552922164	0.28092354891323196	1.8145987800322088	-0.7061282185079546
L	-0.3181507474031648	-0.45769236415536035	-0.3715038645655419	-0.41753140210999823	-0.7079595447574495	0	-0.24975348294723926	-0.6445353185549145	-0.022022570264172536	0.15589420951046237
M	-0.44592579734000654	-0.45740064954921494	-0.39955074566432963	-0.3720945452260308	-0.5481670133693373	0	-0.26151460939017895	-1.1550562402839857	-0.8381095332523019	-0.4240846836031284
F	-0.3835243223558022	-0.5778631767918414	-0.4165382235876455	-0.4640749990907607	-0.580289028172544	0	-0.8912347789180076	-0.8168466227038507	-0.2716572632876383	-0.2978956046447296
Y	-0.3297041343566765	-0.49724020643767025	-0.3542341751905767	-0.41033765023123325	-0.49951167304298666	0	-0.7534520697921069	-0.9804339333031352	-0.24582165819419552	-0.6982171952495428
W	-0.5857825867772536	-0.5914645276127988	-0.3955552301653911	-0.408322158896662	-0.7674768074351779	0	-0.9772245435749144	-0.4856778941309411	-0.38310092813198726	0.5269537201536914
H	-0.0010258338752840786	-0.2609312398529402	-0.10640461092630017	-0.21587440291247062	-0.040654717569551926	0	0.2803261464586747	1.2429724517368588	0.27854464674581614	0.014950860924302353
K	2.319668279492636	1.739744431700596	1.3811656681479962	1.1071184082668861	1.9246615837792873	0	-0.0573045814305445	0.6672352323671251	-0.07274004303384007	1.3885434040611935
R	2.2356857070266423	2.576344922947684	3.9130212769070543	3.868038619550231	2.2575544237766803	0	1.7756939634286577	0.862798158006525	1.496968132736873	1.389760336834639
Q	-0.2686943773864801	-0.2301688145917727	-0.0443450138994196	-0.06911789305840452	0.35975829873474163	0	0.37754909249207275	0.030376117894088304	-0.5190538034069144	0.06887359382194375
N	-0.5605490769768269	-0.3060848351189167	-0.3178802481980387	-0.19530882424790277	0.32493624183142533	0	0.47713136149876945	-1.0448436555571667	-0.6806706846878622	-0.13055742590880165
D	-1.0064935887510718	-0.9246542053236999	-0.39203201673320254	-0.5014669282533913	-1.0765465668104592	0	-1.2032783534249394	0.8202047407503423	-1.4213748314004946	-0.911311662174619
E	-0.9783941170602164	-0.8425238330918715	-0.407520617254372	-0.5185080702258082	-1.322701002555993	0	-1.3593608215013955	-1.4639198302913914	-1.4561696764016263	-1.3151893083062551
