## Supplementary material for "Proteomic Sensors for Quantitative, Multiplexed and Spatial Monitoring of Kinase Signaling": de novo algorithm script: DNAPK.csv

Index	-5	-4	-3	-2	-1	0	1	2	3	4
P	-0.45886155429206915	-0.5415664929301933	-0.3010309002160248	-0.5122804994740512	-0.5945215264265397	0	-0.2036005957091359	0.11805051035507684	-0.22942049121297675	-0.5689950212788615
G	-0.07876295022299722	0.38122290851810237	-0.05983651178248662	0.28941727865486166	2.05945108080099	0	-0.4627082257573873	-0.45503406480052044	-1.0762463705094791	-0.07057078562206306
A	-0.3173286076016238	-0.5404151696813346	-0.07323211280549229	0.2740650365837906	0.2564231115929302	0	-0.44861540116749893	0.001896201142723147	-0.0651359101243278	-0.660179585916714
C	0.3538493325620973	0.5411131779040862	0.8310059840114211	1.6234399729655262	1.060146594945055	0	-0.0986552645838198	0.9798053164271092	0.8563697370639377	0.6207062722067805
S	2.796042629237226	3.16503651391406	2.6146218371602985	2.33353452623181	0.48213621755081093	0	-0.0933060474951739	1.1032444857778139	-0.08791790527867574	-0.7946257318433662
T	2.701012749265927	2.210487792866108	2.4328940485771264	2.268091497978015	-1.1151002893241126	0	-0.17735937645521677	0.22713382195705537	-0.454953031071251	-0.31242856290636917
V	-0.38630868652991507	-0.7389817354789021	-0.42875970032960264	-0.709313625779797	-1.4409053351366166	0	-0.36997212513722383	-0.6403912456700024	0.05955064143214378	-1.1521050195267186
I	-0.28999008137464427	-0.1975791841857757	-0.15531446464972992	-0.437532481202846	-1.3689085687476807	0	-0.1618344737889192	-0.896846643665518	-0.25526511710432	-0.8983466682819334
L	-0.4325418261626063	-0.4462305706383875	-0.34507544331694123	-0.7576632843879422	-0.2956189296139229	0	0.773017301810854	-0.7064424413591546	-0.22779888327795786	-0.940411109163658
M	-0.23000846704105063	-0.3056072416188764	0.06600008617514708	-0.2317591759187613	0.12636520875152774	0	0.17690186597777982	-0.5385957023788263	0.9566457015756209	0.3224537842109847
F	-0.029479210544114655	-0.30713221125435886	-0.023591796538353225	0.22346338318716916	0.43451919732559924	0	0.2164399940369097	-0.7019052449235872	0.5270895417108665	0.4555335224985342
Y	-0.11712594874699063	0.10874821487764491	0.4157702339298152	-0.23604845627852042	2.120972964209469	0	-0.04567615846682238	-0.5201317154839235	1.11653937011996	0.7897331280334022
W	-0.12232395302286223	0.02455265776700648	0.06301394000408368	-0.5608173623450522	-0.36773893394207374	0	-0.408530938738294	-0.5790800355185199	1.3219019141515398	2.0812415506867623
H	-0.1957979646329305	-0.2294520935334922	-0.21917816180824398	-0.1796884594571331	-0.07224819913315945	0	-0.48935729466882766	-0.5517715132289417	-1.044047010323152	-0.205460316884669
K	0.0658645479921147	-0.4296302625741162	-0.8582401525502545	-0.8848890498016315	-1.3829317130043692	0	-0.4972639340746354	-0.7089064463951251	-1.3883959209214463	-1.247718696926177
R	0.07864199179718741	0.009578132187319136	-0.05435226514254305	-0.06817079478730084	-0.6749560748811423	0	-0.37546558970852983	-0.49025382283339913	-1.403469624706256	-0.37909865906391144
Q	-1.0441171804984264	-0.6594182716883434	-0.6195661230309674	-0.3905877074329198	0.38794875948847785	0	4.027746565011913	-0.135872204993497	-0.6881941948683693	-0.41745929866756204
N	-0.5896627087881441	-0.7039223921835392	-0.7753108082848011	0.21494964034453945	0.5016337927605873	0	-0.3476622438858032	-0.29147218236919403	-1.1223667492667573	-0.306020947655083
D	-0.8969109600076334	-0.7749566526557501	-1.3638393333517407	-1.2749380865629354	-0.2600303424794658	0	-0.5037523973442903	3.0420231746890103	1.0229207779715273	1.700518553627465
E	-0.8061911513885418	-0.5658471196112586	-1.1459783560507142	-0.9832723525168223	0.1433629852636361	0	-0.510345659855878	1.744549753271421	2.1821935246393704	1.9832335924731537
