## Supplementary material for "Proteomic Sensors for Quantitative, Multiplexed and Spatial Monitoring of Kinase Signaling": de novo algorithm script: DRAK1.csv

Index	-5	-4	-3	-2	-1	0	1	2	3	4
P	-0.208588251461383	-0.20106737084216472	-0.29755710979936195	-0.9925516806049005	-1.589144456375689	0	-0.7825755393658775	-1.2505883580588295	-1.059134291957059	-0.14525813610157393
G	0.28663854872811384	0.6108643204080043	-0.34627282280471533	0.37731348862064523	-0.7956719622488663	0	-0.38334541154209534	-1.045267330836527	-0.3788897686511824	-0.45179415133748957
A	-0.2664516276978421	-0.367840615490964	-0.731168300527649	-0.049270958102406254	-1.4134310252230071	0	-0.6254627214273342	-0.8285836654579071	-0.7881074869446113	-0.6728689372069413
C	1.018969966711665	0.4867548710963512	0.5442417201084221	0.7559023528694611	0.7595100885855084	0	0.14491904544944337	0.06573250762625629	3.750403974750048	0.40790175987120814
S	1.3787453697152352	1.5196833218139283	0.27337489001039894	1.0526237740888842	-0.7163722873601174	0	-0.08861309518834558	0.5433669691871298	-0.30525434788445943	-0.566514093757964
T	0.6271484298727966	0.27171979761244525	-0.15090262077625963	0.6234187582460106	0.8411019905365059	0	-0.16304892876740731	-0.15412773650643902	-0.6937726297060081	-0.4085550398409372
V	-0.895246833437564	-1.0010492556617439	-1.059200417068355	-1.080927360126541	-1.095833974391057	0	-0.48837270804957644	-0.5623026368388199	-0.09057176126611398	-1.0958455454348326
I	-1.348830816618609	-1.4634112432341841	-0.8498148155572044	-1.462729705505924	-1.4687786345310154	0	-0.25754647084484905	-0.5592604499419402	0.7974187721718924	-0.9155265878195469
L	-0.7163188002530941	-1.3548013201456828	-0.5429443371519171	-1.0553925562161468	0.8506401135119125	0	-0.33284271760976497	-0.5185513193863656	-0.1827276216982486	-1.0221619036144283
M	-0.8612076039992198	-0.7805536793350184	0.25108413807798635	-0.4239610584970577	0.6534644260741085	0	0.43958762296204	-0.41717175837810755	-0.193265122138824	-1.1857376075916455
F	-0.6971393305240243	-0.8656751526378397	-0.4967419713625436	-0.2913167148408508	0.35479702792305223	0	3.95703392291186	-0.3344161049182822	-0.06757735245835483	-0.349727428425809
Y	-0.3989291487949116	-0.6427351028744132	-0.1670973716844214	-0.03541685069908879	2.3479146359179164	0	-0.02362113129061831	0.7174191686859351	0.5529640531562031	0.874089117223594
W	0.47695539422411576	2.4578806572703766	0.9554012284066187	2.022955619736131	0.2270409931883126	0	-0.021116720892833542	0.267353891384103	0.21828863777595414	1.2376407034376176
H	0.08929001490986126	-0.030945165435061598	0.0018935192147795422	0.5038937549590671	0.5573625219527057	0	-0.5182752776679511	1.5011110229162221	0.07147679070968405	0.5787296773639437
K	2.478716072603031	1.2365266356700728	0.5998352616545731	0.6811156648090547	0.7978874782366385	0	-0.5218702217126439	1.2508641997628431	-0.0025398770089530274	1.8387834301826995
R	1.416199960082371	0.8787593905009782	3.630232808786202	1.9295304412135235	0.6076276242253726	0	-0.5263873603535215	2.911847244232727	0.16189121011891547	2.5954244374215154
Q	-1.4214994350659484	-0.8344046111060635	-0.06573976159302156	-0.31545126271777624	-0.3078792145233116	0	0.703545578944906	0.1310010249484248	-0.5216187088279493	0.046366153055191386
N	0.07856984368157141	-0.1261035187833296	-0.26603409014199036	-0.01765468238933924	0.17713691098721734	0	-0.4594593750330526	-0.15539696607862358	-0.6818113940357913	-0.012547896065255599
D	-0.5048550447183383	0.06318867383802608	-0.5037365250758044	-1.0323457634545334	-0.6112972361886806	0	-0.042038842577067734	-0.8261982099926835	-0.7732026941849544	-0.4815566341428108
E	-0.532166707957825	0.14320936733627979	-0.7788534227157361	-1.1897352613882102	-0.17607502029750632	0	-0.01050964794531094	-0.7368314923491179	0.18602961807980992	-0.2708413172165333
