## Supplementary material for "Proteomic Sensors for Quantitative, Multiplexed and Spatial Monitoring of Kinase Signaling": de novo algorithm script: DYRK1A.csv

Index	-5	-4	-3	-2	-1	0	1	2	3	4
P	0.6683002793041447	0.038560684191850804	-0.23162497610445631	2.904654714307362	2.3675002356114856	0	4.211918179869144	-0.7723228131681767	2.7774664761280783	-0.46934290676048734
G	0.4140611985641746	0.09052704099355831	0.07578409625489366	-0.3380175843750389	-0.20094615370015853	0	-0.17526105655814425	-0.11490341721123216	-0.015082573659358544	0.2592894759989188
A	-0.19451582941533588	-0.14365062744261428	-0.05404165328157252	0.38747207358268176	0.6286167833532466	0	-0.2496053528846774	-0.6189588540250381	-0.7346863454838399	-0.6377368256395217
C	0.05107615689575774	0.44666495201442874	-0.047995265566358136	1.7112797621081466	0.6254778568751089	0	-0.04048124799125356	0.5479279918179083	0.8095147395803222	1.8014066702262357
S	-0.23571503439187272	0.848986724471628	-0.14149828214993923	1.1555898614413613	1.4748168174391465	0	0.10017646030407083	1.5174347805220259	-0.05259068686847417	-0.4838120350084782
T	0.6281966592906673	0.502191640769888	-0.2602674394648025	0.21406349592694948	0.479362271598139	0	0.06096814693908766	1.1931868436919784	-0.3652781112865701	-0.6409870584676448
V	-1.057182668204117	-1.066300790504696	-0.34855154856393705	-0.3568292338139239	-0.4235775953973344	0	-0.2596306775360027	0.6118926788593049	-0.7323359615385021	-0.5021136588581808
I	-0.022756834628256208	-0.3577046275478516	-0.33606969412850574	-0.5371984962205052	-0.9490281187162266	0	-0.2862036159394179	0.9758555169660502	-0.14953527194256364	-0.011371205600572597
L	-0.37739191352230245	-0.3296408345006322	-0.2885566490818488	-0.3752214159910246	-0.4794861503674178	0	-0.299751059226606	1.5878638611864573	1.0551001027863978	0.08853735899495416
M	-0.38625094308863445	-0.23065897921594308	-0.29506651570602016	-0.4890114105582747	0.4493696586482215	0	-0.2502930660182342	0.6601027519182728	0.6797435533113786	0.7338410926908234
F	0.2186844618645631	-0.758293112543982	-0.3184275856603455	-0.6752976700432443	-0.9199055941584946	0	-0.24829831626921342	1.0389147171249369	1.2009738698288128	3.1635999225492055
Y	0.5326772816084092	-0.092898241556738	-0.30222998506985865	-0.6737994672727023	-0.6913880752910365	0	-0.3166692974408032	-0.0077970247764980564	-0.38735818290811547	-0.11941721443001344
W	-0.8459748696089873	-0.33661903642503405	-0.270983025183734	-0.6448527214259562	-1.003029716848464	0	-0.25805307371650105	-0.36582353591460304	0.05292042916428091	0.7303434490217691
H	0.8523170109947592	-0.08616782607302985	-0.16663036975080406	-0.5516863494341377	0.2299086113638011	0	-0.2763135233142052	0.4805568727744579	1.0839378200064926	0.18694383475896456
K	0.21570328787125126	0.23403739817588776	-0.1281047997760201	-0.4407485108922653	0.7505796798798081	0	-0.20821775117821312	-1.1359795334478568	-1.1320301882667727	-0.6950819137019234
R	3.199170546109002	3.7334692893992654	4.220836526218662	1.2842323911820275	1.1983285301089757	0	-0.12528420973318466	-0.7483308954854718	-0.8385023608807444	-0.9847891630255923
Q	-0.24555065543877244	-0.48851212457029225	-0.19955745109621814	-0.5344310083891288	-0.1564719972390737	0	-0.29309993351210034	-1.013411242150795	-0.3744654983817401	-0.49736269287438206
N	-0.5753583426988627	-0.5562808028821878	-0.2693929667660736	-0.5044866904439967	-0.5906749505463802	0	-0.29550811572539226	-0.8109445896648642	-0.6487444514905079	-0.3944065689889197
D	-1.3753972922143536	-0.9193208143407605	-0.2925798259710498	-0.7668169781914074	-1.4445410979707827	0	-0.3943854202124698	-1.2465845685085593	-1.014245493309927	-0.721196297421688
E	-1.4640924992912316	-0.5283899124127498	-0.34504258915201136	-0.7688947614969212	-1.3449109946425597	0	-0.39600706985588463	-1.7786795405082974	-1.2148018647886498	-0.8063442634634693
