## Supplementary material for "Proteomic Sensors for Quantitative, Multiplexed and Spatial Monitoring of Kinase Signaling": de novo algorithm script: DYRK2.csv

Index	-5	-4	-3	-2	-1	0	1	2	3	4
P	-0.29812969849373744	0.409311168446869	-0.028461117999032053	1.7400512272403315	1.7423150699278238	0	4.131750134025255	-0.8408035407947322	3.5271224720073056	1.1084608838528873
G	0.29511487403565834	-0.0581325236812485	0.7332097486392346	-0.2886090098524203	0.2796256570147896	0	-0.18853066734777824	-0.7475236620860094	1.1104101661213466	1.1806840730786736
A	0.03166562085733894	-0.2416026677118795	-0.11263014019137746	0.7890552351159624	0.5682650226000243	0	-0.0849365420237306	-0.21047429990669417	-0.21513393043626364	-0.37887303982639936
C	0.6401343462290013	-0.07142357716413436	-0.02622947578203267	1.583309523786799	-0.18346656099542138	0	-0.2262588216419868	0.11486872389092238	-0.08496320584639289	1.1624952157871735
S	2.3748160789020787	2.1672351469349973	0.3142353746621715	2.0989657351240347	2.5145824316349903	0	0.20750878250221994	2.838566012041115	1.3864831003109783	0.608900753718841
T	1.4603521059463354	0.8886147295021704	-0.008894212747674487	0.9371472915785102	0.8805038628998695	0	0.0665990442697828	2.3656075201901765	-0.1406653255958609	-0.7565536955362495
V	-0.8474614763103303	-0.675601854349986	-0.42642536756009836	0.00943974581696122	-0.47911032878987553	0	-0.11425556961653198	0.10353378605981649	-0.7048080705343706	-0.6550257154469928
I	-0.8468266753100737	-0.5351183486380667	-0.42841450460261515	-0.37677389069225115	-1.0331853250335425	0	-0.31127596047052297	0.15398052036131427	-0.4692874842848366	-0.08719895600802016
L	-0.6880679760130112	-0.4934794175698455	-0.36709251522297254	-0.29206905659907034	-0.6907059970887061	0	-0.3413504213218151	0.494187453192461	0.12221586692173023	-0.1565203439159275
M	-0.8119119690510239	-0.2453924245613168	-0.3929107185407298	-0.35842994569286674	0.25197321008737883	0	-0.3380004098062582	0.5468018126703957	0.029435085781857995	1.5439355755495854
F	-0.17512157832961994	-0.5348582153058803	-0.5384483749946883	-0.7638718918910631	-1.03887133321283	0	-0.3890355486198623	-0.3537161003216491	-0.20985969840719607	1.643989046163246
Y	0.563888542990175	-0.5106911970256155	-0.4120106526782684	-0.8388474222406379	-0.08645152073324802	0	-0.39583715129611197	-0.6165471364863687	-0.6296540241512701	-0.5534668355829944
W	-0.21713013285288663	-0.18297069028897647	-0.4288572091283977	-0.7955237135109826	-1.2473158551310994	0	-0.3968889329042082	-0.3880632824700665	-0.26433522323293224	-0.17407835973882432
H	0.20971077608910282	-0.41680686641902437	-0.21222797155135698	-0.7188147531896902	-0.3376560295485864	0	-0.38035516881635495	-0.45049727430420416	-0.23811543466270876	-0.3015250014437323
K	-0.7538953255951506	-0.49712861668645353	-0.25105258393895985	-0.7875021140477848	0.15360299370973257	0	-0.3165523892783171	-1.1981206810174732	-0.9733124259682803	-1.276786469349461
R	2.1541972513548218	3.1622626276592354	4.047850705877971	1.1981353109285027	1.238801998854042	0	0.4807461178763821	-0.9726006673540241	-0.6552336856182692	-1.6683619552271542
Q	-0.8947981912681696	-0.5733435091518105	-0.2713829626546468	-0.6835287371639148	-0.03709040509493874	0	-0.2633694390224823	-0.12899326952442727	-0.2823225328442715	-0.11533233293914755
N	-0.799305332413201	-0.6970679305779789	-0.3133431476636034	-0.49511013247815905	-0.5385433839399887	0	-0.3425188295222302	-0.1785136343699415	-0.3934663356075619	-0.5795622161350898
D	-0.6331929381229117	-0.5400180152253107	-0.40845981606031895	-0.9776328280980772	-1.1682971518861305	0	-0.4109188594774992	-0.17787292694613838	-0.4293841904895725	0.9628573261966619
E	-0.764038302644391	-0.35378781818574434	-0.46845505786260283	-0.979390574134183	-0.7889763552742812	0	-0.38651936750794985	-0.35381935282447313	-0.48512512346342884	-1.5080379531970656
