## Supplementary material for "Proteomic Sensors for Quantitative, Multiplexed and Spatial Monitoring of Kinase Signaling": de novo algorithm script: DYRK3.csv

Index	-5	-4	-3	-2	-1	0	1	2	3	4
P	-0.30980830044198954	-0.2465796567290265	-0.26684651069474424	0.5761196031427869	0.5923694180843165	0	4.005209457588074	-1.0452533487681501	2.7183430998595646	-0.5199243378443511
G	-0.21372018060811557	-0.018343485751854866	0.37994483992918693	-0.2934128331340979	0.23831369122880414	0	-0.1537701928671793	-1.1051118583105097	1.3333462822274806	0.35644588760027707
A	-0.4484296415674448	-0.30233488698209754	-0.19414874861969494	0.07916521763813886	0.2531210288124858	0	-0.14928605716711793	-0.6928513808954576	-0.37611647497254724	-1.1187440573336211
C	-0.11026353791638993	-0.06077297599692793	-0.09061447314643034	0.7936089802070305	0.03905267848817949	0	-0.22407421726414808	0.39068279431560593	0.35296881277385694	0.8675184731767291
S	0.4114708943435393	0.4250572401102278	-0.1510439518198224	0.5479086965928033	1.238662711378322	0	0.1665563595059233	2.7074865440999965	1.2105891255192944	-0.3495506883110777
T	0.5344487749945066	0.25052711639557707	-0.19919272485462353	0.21558544071188063	0.5760167221695682	0	0.07002724197764718	2.008488701549121	-0.656483953193246	-0.9783706262655524
V	-0.7777841821032823	-0.654345937465162	-0.3617554150871233	-0.28980676027663976	-0.8184249158832275	0	-0.008362175188067873	-0.049330257042943366	-1.0619343525081029	-1.0293892192803562
I	0.07225390879990905	-0.2111543397349437	-0.32511917848053046	-0.34785683141480894	-0.8614081844459825	0	-0.27850596432520913	0.52033467766	-0.5986283538498096	-0.10346741252975505
L	-0.32731235779279994	-0.2433312679228305	-0.30949214142795883	-0.34205036183469395	-0.41404266635402587	0	-0.38342170170809253	0.7249398325433108	0.6202036201465998	-0.3851942365333299
M	-0.46011656666811235	-0.21479439638712525	-0.2953801605814058	-0.327847558875516	0.46546851752453955	0	-0.3788596035821566	0.728833209926595	0.5794237640642345	1.7614444761039592
F	0.14238641094470172	-0.26403358946879807	-0.32225950646642115	-0.5379000214559504	-0.6856968689967187	0	-0.41945937465209654	0.18546413754159574	0.3093448167917177	1.5475060013392121
Y	0.5012856453982986	-0.1684604992596167	-0.2916612077294041	-0.5675100435442579	0.35627021194882036	0	-0.4330262910412173	-0.1981149843373205	-0.4765991036334317	0.32300945189900315
W	-0.19880860927433258	-0.1029653861837913	-0.291832835547039	-0.5320349165448198	-1.041522390622322	0	-0.424830056315814	-0.5267512876804025	-0.3887027739031702	1.8984774389519194
H	0.25067314914667016	-0.13754379389732482	-0.20251622127424093	-0.4095889006467512	-0.13165269290332907	0	-0.4000444543341104	0.2114586504600305	0.7360830919536437	0.7958899044763231
K	0.24295720613320207	0.15213037030978893	-0.022526000353609184	-0.27384776764795327	0.9839221590631404	0	-0.2892991129136264	-1.0518034338291846	-0.8656374218003965	-0.33530753367149346
R	3.785493580672156	4.0708794884162085	4.189104277273952	3.849067650177436	2.786127628558333	0	0.977164960234238	-0.1627081356462848	0.2114676218531315	0.6593332441312298
Q	-0.7109345790681336	-0.6103254031198823	-0.2645840194532249	-0.3903345750791705	-0.10164135845091744	0	-0.3191347579040514	-0.5792588619179373	-0.5477235247556805	-0.3055442451692535
N	-0.5383492477999555	-0.5701117847919798	-0.2918230621694515	-0.4104335091036528	-0.6703676688526254	0	-0.4060012136340255	-0.5940360698774644	-0.7166028407379325	-0.37053193569122256
D	-0.9139908249908753	-0.59155227580747	-0.33355232457886536	-0.6784327134277393	-1.5407556891750818	0	-0.4797266061283789	-0.5659773135723902	-1.1788040129031938	-1.3316927999231793
E	-0.9314515422015485	-0.5019445357329684	-0.3547006349185481	-0.6603987954840237	-1.2638123315722836	0	-0.47115624028059105	-0.90649161621821	-1.204537422932015	-1.3819077851254535
