## Supplementary material for "Proteomic Sensors for Quantitative, Multiplexed and Spatial Monitoring of Kinase Signaling": de novo algorithm script: DYRK4.csv

Index	-5	-4	-3	-2	-1	0	1	2	3	4
P	-0.09430080851780145	0.5101081783907339	0.04000137570918284	1.262236426602007	1.998818774196363	0	4.220109414302542	-0.8934428880253882	3.796376568519348	-0.34467415467825585
G	0.16364701252932246	0.1291074029411964	0.2621942200230844	-0.29624800223204706	0.6881892393653096	0	-0.13967820442866835	-0.8927569905395337	0.5267694015693453	0.3229457300650755
A	-0.18399629743647145	-0.00782906780742882	0.037993601341798064	0.8638451611026542	0.5949664687907597	0	-0.1779061797501187	-0.39132929552769236	-0.45807518330963326	-0.9961842644489656
C	0.3612475640760896	-0.001186614402181712	0.0686466592755294	2.1983392509555797	0.16476563908617156	0	-0.20087529852349745	0.4188298835495665	0.11260042686173752	0.9300183904519921
S	1.5274617074602683	2.19879258182826	0.21505809686526672	1.879220332568007	2.3240768523159536	0	0.049511988282582194	2.1556292938173027	0.3225317199219871	-1.349894922790912
T	0.9536345074855065	0.4071649854099772	-0.1679581121287035	0.6330137023176775	0.635106063862189	0	0.00456102433945235	1.7299245589077354	-0.4506165964226222	-0.9643232138049856
V	-0.850209533632775	-0.7545178560180895	-0.4853138921890182	-0.2585886270852862	-0.296956243448759	0	-0.1533892493769288	-0.13428703784052834	-0.6266191389335228	-0.45367218137402293
I	-0.49578808329143964	-0.2903388229797385	-0.47388261914812785	-0.4554129182322345	-1.0194703257840574	0	-0.2725049900980997	0.3537930458807424	-0.5241373607149756	0.45956081050492537
L	-0.7431824064524872	-0.39305454901836684	-0.3517494231068078	-0.3822709750358568	-0.7038660569721575	0	-0.2979064285407028	0.055591977635607054	0.7289490519322953	-0.055497968610210405
M	-0.8879023072203782	-0.40410925471489373	-0.33002020331727133	-0.40430749743948574	0.3185997690737646	0	-0.29462286464251863	0.14299660380716145	0.21520192228868076	0.843709201619555
F	0.11674799155783146	-0.7678693931007463	-0.49810511182183176	-0.7946407973285979	-1.1997067573509341	0	-0.31153583613137587	-0.19615577945251347	-0.11054549866723073	1.2114462749070043
Y	0.7532596329066706	-0.45856466740725843	-0.41387207453389474	-0.8046357266193204	-0.011136530865717378	0	-0.31370789443874736	-0.5248247103444158	-0.744356265663547	-0.25026988253383875
W	-1.297789487984383	-0.43208184130301536	-0.43498698893079873	-0.8315293333629296	-1.43590693956857	0	-0.3127064273235364	-0.4095797961099845	-0.47344441522049174	0.7558113135666658
H	0.18986432778249251	-0.2404993072132914	-0.11666066142461792	-0.6911366569481857	-0.4167272700614167	0	-0.3089997783834492	-0.10320538801631873	-0.15564326276049578	0.21248715615394176
K	-0.4229564135751725	-0.4739473810531217	-0.19367641117721315	-0.7500508288764539	-0.5849733745707157	0	-0.2878754496498621	-1.430238684361177	-0.9881351324413248	-1.7947823212973448
R	3.045498009587929	3.187390477800055	4.127999088877979	1.499358184913494	1.0971220988504287	0	-0.018147283373015192	-1.3446576130293928	-0.7708654041350465	-1.2678906920552355
Q	-0.04354596686729928	-0.34103363177390245	-0.18540146857926565	-0.579535644056416	-0.3020495679623283	0	-0.2731255298607282	-0.6273868417867532	-0.20283592284619764	-0.09315819413246859
N	-0.5548677106037044	-0.7816422962707414	-0.2565889600927408	-0.3526776066712685	-0.6569866314938482	0	-0.29878376233266235	-0.7044960732939991	-0.30215261142711225	-0.4697570379012113
D	-0.7360808105510793	-0.59691806012989	-0.41525694514389794	-0.862039086051915	-0.8837718163108016	0	-0.3095972166907797	1.6492451535071153	0.13040490166541868	2.083403790138748
E	-0.8007409272531202	-0.48897088317755355	-0.4284201704986519	-0.8729393585194205	-0.31009339115163204	0	-0.3028200333798869	1.1463505812224641	-0.025407200216612403	1.2207221662195462
