## Supplementary material for "Proteomic Sensors for Quantitative, Multiplexed and Spatial Monitoring of Kinase Signaling": de novo algorithm script: ERK1.csv

Index	-5	-4	-3	-2	-1	0	1	2	3	4
P	0.464034873660674	0.631542144831122	1.9627150959136526	3.4770388988808745	0.6866352990176318	0	4.198923626938919	-0.9784778265199309	2.012312576725549	-0.7751799435578299
G	1.2107577811744918	0.9460129117872697	0.7010843068620192	-0.4133460280219806	-0.05171800040586745	0	-0.018112260359381193	0.6024422069975659	0.3779083436251447	0.15610271351796653
A	0.1470822790679647	0.16062401513499186	0.4312567139518678	0.02589609555987619	-0.06889082815397381	0	0.08539928266953045	-0.010326841107067735	0.04108472945912097	-0.8527684075897083
C	1.3603913265101935	1.1183074258919592	0.5819672520689096	0.6173986520053635	-0.5448790301668563	0	-0.22484445949942525	0.12105569227698759	0.32145241460299345	0.6270958623572858
S	1.0842697801843724	2.4446896126930158	2.605451967030664	1.2703352821880607	1.2321388746720916	0	0.13249755386010967	1.2696845013352094	1.2689117694661722	-0.6358134029316905
T	0.5507047592865407	0.8643864662153115	0.7929678769625849	0.8328710950004007	0.424758068756644	0	0.047444321502675864	1.2924823854974887	0.4420823501287906	0.2663008218530981
V	-1.3956020557468025	-1.338140847204895	-0.7151159447991646	0.038136821503572414	-0.7933194711123835	0	-0.2768790209121829	-0.7950798658824091	-0.5820704341377216	-0.7275807538381032
I	-1.72781359194054	-1.1309082239061388	-0.8482658450704571	0.0020846761304835868	-1.011854698902938	0	-0.27635141675786873	-0.6550780387111431	-0.5843206285160911	-0.43297913212222333
L	-0.7237602268204829	-0.4651551057983118	-0.47778870961066255	0.22831350901865669	0.8305502331298064	0	-0.234616896661021	0.09240429391903608	0.1754374827418111	0.131034471538255
M	-0.6972632524201211	0.19564280539909026	-0.004952530155931737	0.10550104676825484	1.0643727642656498	0	-0.28275999555424125	-0.186314976124162	-0.2286314503136861	0.6176021798757184
F	0.31941021823166443	-0.5236713226636348	-0.7998041212848128	-0.5479540128500526	-0.6337559793610315	0	-0.24493893106461626	0.07124534680421338	0.45007274229391553	1.6301768715783027
Y	0.5303051969648208	-0.5107616390429303	-0.8293616239489306	-0.7351333039692933	0.17351751736323465	0	-0.30819335074882054	-0.722000519360107	0.3945987005718306	-0.5225283604661132
W	-1.4059772333675282	-0.6803591256785463	-1.240145814547711	-0.7235613575660566	-1.0564764983640664	0	-0.2885799348610953	-0.8620212850615256	1.9584938686062294	0.8739283910425002
H	0.44472071453619927	-0.676610038428728	-0.38591499924884554	-0.6547524719729269	-0.13840068646282008	0	-0.306012865041149	0.40867833405968584	0.3081092829641854	0.5087724095621213
K	-0.7156373158747709	-0.8709906837727627	-1.2287326684199815	-0.7610326408732511	0.9279240319904227	0	-0.3209755230713866	1.132336247154268	-1.2656929868769367	2.240312524501262
R	-1.0710751228182127	-0.7212111751163287	-0.5085888717078602	-0.5578596717332494	2.3829095719627427	0	-0.30340716868822226	2.343368686248706	-0.20129923127490051	0.721375852764268
Q	-0.3181225220044524	-0.5397288147429278	-0.075809819632373	-0.32501580546653247	0.23310553188587083	0	-0.32863680449029925	-0.6255820321876676	-1.1244837183200513	0.07870961149503818
N	-0.5693768499476819	-0.9617087995034608	-0.2657909217003919	-0.514659724600822	-0.6823717190092544	0	-0.3304690799971284	0.40993783011364204	-0.9346426742911328	-0.5197678336428019
D	1.5915020315265909	0.6331753576615654	-0.26556503397782355	-0.7038450295109676	-1.5000530082927575	0	-0.35855468002148294	-1.0816210002750635	-1.5906503303812822	-1.4039717303834818
E	0.921449209797083	1.4248650362443336	0.5703936913152463	-0.6604160304904118	-1.4741919728121473	0	-0.3609323972429147	-1.8271331391777268	-1.2386728070739388	-1.9808221455538557
