## Supplementary material for "Proteomic Sensors for Quantitative, Multiplexed and Spatial Monitoring of Kinase Signaling": de novo algorithm script: ERK2.csv

Index	-5	-4	-3	-2	-1	0	1	2	3	4
P	-0.4148901907141117	-0.8200816016755252	1.7812607722742355	2.6585128813444268	-0.19211773098321325	0	4.20810252196585	-1.5388936205336086	0.156124780594244	-1.0308555572165659
G	0.08906741106173258	-0.025750328932081616	0.04408724157426327	-0.8840112288082349	-0.7754500652054893	0	-0.10069765168479983	0.003985862015505675	-0.5784552256869727	-1.008230181689456
A	-0.6358623522178684	-0.7482247244177797	-0.21029766171439068	-0.3703860334182941	-0.7756050210064717	0	-0.004716485841786449	-0.8749972875579611	-0.6117310426571585	-1.3257641287503459
C	-0.17350622791278805	-0.15567290489483954	-0.04671576290371339	0.7189523849231538	-0.9103143643758815	0	-0.295860915405526	-0.4754534702390377	-0.0630716650831873	-0.7784302698888413
S	0.28046962192781477	1.9872325708359573	2.703053747812262	1.5035724576007907	-0.08534777022663825	0	0.0912755682603385	0.3086641413643939	0.5793925462638448	-0.35612109519115404
T	0.4067383744983969	0.9593968047329074	0.9278768091182398	1.1416480655255026	0.23499954704059717	0	0.08521279375912763	1.1355613155148614	0.28006497084163884	-0.25770756544901813
V	-2.2233455502593507	-2.388922709506457	-1.0871097497633089	0.27546200542945787	-0.8941998853946395	0	-0.320703451217024	-0.5503349977690469	-0.8446378133638514	-0.567827168725113
I	-1.7794729597760566	0.3118539172035774	-0.9870811256500239	0.4904775043675664	-0.7300565984976788	0	-0.33029444044957934	-0.2795509238942037	0.16024105565043534	0.7588438598415352
L	-0.6528241330516034	-1.3036104544693656	-0.5669795529893519	1.0262691213069424	1.2587300004228625	0	-0.2458108979762037	0.5822015979291835	0.5429620117668932	0.09430462231634557
M	-1.3543156597726778	-0.20551800068578904	0.0876472173771159	0.30210844960939637	1.031928318398367	0	-0.2573468463968334	0.3404877353481335	0.4769697566276789	0.5797224197648012
F	0.13628443047918248	-0.8724981994186006	-0.8811545610079117	-0.7897883876572162	-0.22275870559451352	0	-0.2455075667478028	1.0128762555212216	1.7690234333664678	0.871360945029521
Y	1.0262668877990564	-0.5082366298824845	-0.8859440854136162	-0.833298179236662	0.15745377498425256	0	-0.24043947389255202	-0.38113583106480503	1.3267577546794558	0.5391301971085579
W	0.3375898261344134	0.06698834769218964	-1.0168496824556625	-0.8852204652241803	-0.44428152478665	0	-0.23413251059270504	-0.33934594767739173	1.5784354441074382	1.4257725281455182
H	1.4321578604243843	0.19352839813210823	-0.14023263675262035	-0.7309159386294799	0.7110205325352477	0	-0.22497359341898887	1.5702144920090262	1.4127382739769607	0.8185507454366069
K	0.4573121041147018	-0.10215776216544756	-1.3672244915310858	-0.8358510863560397	1.7160733650079634	0	-0.22578081058394248	1.4134870079543393	-0.759903992214053	2.5193050606345766
R	1.2287858955672983	0.5382969331683355	0.2329800170154201	-0.33762023009480696	2.1921705409561008	0	-0.23903511812026762	1.587138645821341	-0.32252036819141316	0.3821706198025492
Q	0.15238124685664223	0.4286669468011324	0.39473293199346016	-0.0626112794170375	0.7603598592540135	0	-0.3064898151043355	-0.5860088570898794	-1.310821944397794	-0.09479771411871679
N	0.46817978430943463	-0.06258126908557636	0.2649131938341363	-0.5141188268907357	-0.3533667709915225	0	-0.33869739362840307	0.10322156968545933	-1.3352805798049123	-0.21504050147031087
D	1.5660498446429718	1.1156646266515942	0.1791201330031905	-0.9513830616051893	-1.156412104032467	0	-0.3804236071470588	-1.2001183930827009	-1.3019603144442298	-1.0219645130955244
E	-0.3470662141115693	1.591626039916137	0.573917246179359	-0.9217981527693605	-1.522825397504235	0	-0.39368030577750646	-1.8319992942548289	-1.1543270820314802	-1.3324223024849595
