## Supplementary material for "Proteomic Sensors for Quantitative, Multiplexed and Spatial Monitoring of Kinase Signaling": de novo algorithm script: ERK5.csv

Index	-5	-4	-3	-2	-1	0	1	2	3	4
P	-0.021204238009753823	0.5259661365317443	2.271179658683624	1.486166407233847	0.11551566248500583	0	2.108526963409739	-0.873435230940147	0.345793404036763	-0.25568509189350275
G	-0.3452643304142772	0.17730293472856368	-0.012941604229889409	-0.6575440030958445	-0.7585222769098341	0	0.4662915012097668	-0.11608061435759891	0.38248010954541656	-0.14805448924632272
A	0.5736864107592936	0.7254196532619301	0.32110977309617633	-0.35731780360881654	-0.3565341068880353	0	3.246808460330283	-0.7188724149696396	-0.19438950975311914	-0.540102164834291
C	3.540224841547597	3.7475145530050367	2.331999727632456	1.7905272267078942	1.574606703736998	0	0.4539485725392784	1.6820169641224825	2.4212071995833004	1.4916231122090922
S	0.13308590525810354	0.6391893738294163	1.850533672868954	0.916981265224376	2.2353348261745727	0	0.567886371839829	-0.06960269529163056	0.8001238793219535	3.075907268030126
T	-0.08079710485035588	-0.49314609886371474	-0.028925484446316263	-0.008863251900432113	0.25349580675209293	0	-0.12769393842327456	0.5176908909056664	-0.1020292330561903	1.8871037551908458
V	-0.16600347026821263	-0.31312760473139845	-0.35880786585980523	-0.18013743075727992	-1.079903213323117	0	-0.49762030857615136	0.36070123350651767	0.15813628924798273	-0.4494448917023596
I	-0.09860500085352475	-0.7297291633235751	-0.2781421058009412	0.4842844085429075	-1.0961897818767383	0	-0.5400311415793637	0.12401882715137588	1.6267409425526673	-0.3853040614926241
L	0.13776774132279462	-0.5150450594729459	-0.05528302445562013	2.287842307485832	1.414574578665084	0	-0.40930435693467615	-0.06466865479732903	0.8946988030344029	-0.6103792557099628
M	-0.2945244466832639	-0.33858365076768737	0.1194758546994535	1.201612853249065	1.5493090220186354	0	-0.4225321792409026	0.12655927062016806	0.301878498460512	-0.3988985304436916
F	-0.06525246609172962	-0.6016865760841594	-0.8831133080859573	-0.6686290996237486	-0.3587299122649097	0	-0.4636114479545378	-0.40874435209982657	-0.419767815243689	-0.6003590805088709
Y	0.8264532065608339	-0.5485908029758167	-1.0027992599766136	-0.8554172508212707	0.3130538966986079	0	-0.4957900969845473	-0.29678841978763865	0.22739271829730906	-0.4636338530430534
W	-0.8370436417775453	-0.10356595946686044	-0.8464120968020061	-0.7085176378380091	-0.6605882565420258	0	-0.41446623647648134	0.17220261240014592	0.6058761261253773	0.2005105826324136
H	0.21634277688213935	-0.6304484927455463	-0.7574612194106567	-0.8036186340517395	0.5261206418715854	0	-0.46700981731443364	-0.3810460535957918	-0.6423956010736697	-0.24009942333939743
K	-0.28258652745818186	-0.4900266789933663	-0.744123036756468	-0.4618879167713677	-0.6895430206168092	0	-0.4803913403184613	0.6035134591017485	-1.8382234829925763	-0.5303421120569115
R	0.4458574474355578	-0.7178192583367845	-0.13170343625615163	-0.6132128531831853	-0.2864749743074376	0	-0.4629267172122722	2.9717800850050264	-1.0132870053870295	-0.5515719592903632
Q	-0.9796496501804625	-0.5018997004196379	-0.45777234353239227	-0.26562034671080337	-0.18894967886028155	0	-0.48862242333643613	-0.3512280674736487	-0.9159571632525394	-0.1948495574417672
N	-0.19996203653482708	-0.44166739398347926	-0.08130871783556647	-0.7398861377527016	-0.37961112577148953	0	-0.46886560657941223	-0.23979201236136055	-1.0330558156023335	-0.9455673100600789
D	-1.1946847442079804	0.29973951119083236	-0.6428908746856435	-0.9185523545082712	-0.9304235535656463	0	-0.5386246042013171	-1.4264654628517015	-0.7234008632094227	0.17789665880192487
E	-1.3078406724361997	0.3102042776174467	-0.612614308846638	-0.9282097478204496	-1.1965412374762592	0	-0.5659716541966286	-1.61175936428682	-0.8818214806351135	-0.5187495958012007
