## Supplementary material for "Proteomic Sensors for Quantitative, Multiplexed and Spatial Monitoring of Kinase Signaling": de novo algorithm script: ERK7.csv

Index	-5	-4	-3	-2	-1	0	1	2	3	4
P	0.6981583734548952	-0.07267792675447614	0.008014507373340701	2.657991175204513	-0.41802818686672966	0	3.71666692061768	-0.27587191066931205	0.1289076624481632	0.383887640759198
G	0.1814019608164926	0.46145245514110916	1.4094988675825164	-0.24704052532956175	-1.007618736642645	0	0.039647984329076826	-0.26341515612882543	0.5091620208928906	0.37286558363306904
A	0.11423550398156948	-0.17087363316248377	0.7266253559775852	0.8209114562924416	-0.4080629022118182	0	0.936703549628564	-0.2766840418055196	0.308450236004052	0.450796343095315
C	1.5071960544877732	0.8366703350487494	1.002463149967572	1.4142257956169282	-0.05042039441883498	0	-0.4082949455579292	-0.2508997801344033	-0.2342316860130807	-0.4482156645347525
S	1.367698413099667	2.48302902163433	2.4875748426693973	0.3545382561682812	0.951382814166759	0	0.25714399070801514	-0.1091672714453174	0.5039014717787983	1.186349785018812
T	1.900817116422141	2.7548239394430114	2.1078380698126407	0.09039159140767977	1.91179659260466	0	0.255789932519883	0.010055198686964462	-0.148849213350756	1.196504711724772
V	-0.7272868614777436	-0.632657088041814	-0.8051887275102336	0.21612633297352582	-0.4076571635951226	0	-0.5636317395367839	-0.27870169756147584	-0.5493140067334132	-0.8473091404004442
I	-1.1595304630931413	-0.9622331678013809	-0.78690232478956	0.3282614990434283	-0.5377700326514493	0	-0.7574070973662759	-0.28294258854205745	-1.055958442076862	-0.7451350701025573
L	-1.5549911978120392	-0.5474941600138625	-0.38091496714161915	1.2451084104676664	1.8074608226749498	0	-0.7097817684040231	-0.2771133205970117	-0.3991966114882077	-0.34315061629027677
M	-1.2374452402852365	-0.5842931859514104	-0.42876673069757915	0.701714310556244	0.8646393966368882	0	-0.6140491273580074	-0.28411294574175805	-0.5325861083460411	-0.27891468336238984
F	0.031751922516137246	-0.9376455919640824	-0.7482042260715346	-0.9120196062950842	0.13636369144641475	0	0.2024939413182403	-0.2765510144509757	-0.33537956220449877	-0.4457172664006402
Y	0.07038262077622653	-0.563156282171537	-0.7778901851934922	-0.9070574106196144	1.0695383856099887	0	0.42060374368537584	-0.2637165327401683	-0.2602210042725351	-0.7344536073342846
W	-0.9875962208190147	-0.2718888119619668	-0.7477761625200684	-0.8334057669285753	0.03505741771104415	0	-0.23968041125506823	-0.2612928341340799	-0.4631247253982023	0.6770318267604485
H	0.07090511700961351	0.03799076336367776	-0.18442387012961933	-0.783882750520415	0.03398311327219268	0	0.38503109382074435	-0.13591054048267698	-0.049278552706891625	-0.22644799661841702
K	1.06380279986019	-0.37270685830826816	-0.6779277544049975	-1.0087345820605491	0.22645120778370972	0	-0.5537647016937663	0.017801290942784452	1.5898675111524139	1.768337542139099
R	0.9492877690730978	0.11458782507244464	-0.5820116040624057	-0.5801480494654377	0.6585150093242127	0	0.029478290171553876	4.228703558499131	3.4205051366872126	1.9957600541786942
Q	-0.08271519831732878	-0.22361083502230017	-0.2756236750186074	-0.0777532551080074	-0.5685161601359418	0	-0.4124808060734897	-0.1635927251121903	-0.27608191359480455	-0.025111264223038422
N	-0.8494879680860677	-0.19079989769131897	-0.45319036547076924	-0.2545072609589629	-0.9299384137628985	0	-0.5498109572917448	-0.25556102628722965	-0.3659749800444781	-0.7934321648656159
D	-0.34605989624232225	-0.8527190862196694	-0.3566936262686519	-1.058065002089598	-1.4553790924149919	0	-0.7635191794382926	-0.29684078020665194	-0.8822890833841184	-1.3814288864630486
E	-1.010524605364912	-0.30579781463874645	-0.536500574103918	-1.1666546183549025	-1.9117973685303873	0	-0.6711387128237524	-0.30418588208922526	-0.908308149349644	-1.7622171267139448
