## Supplementary material for "Proteomic Sensors for Quantitative, Multiplexed and Spatial Monitoring of Kinase Signaling": de novo algorithm script: FAM20C.csv

Index	-5	-4	-3	-2	-1	0	1	2	3	4
P	-0.5423883122788519	-0.034096919437596455	-0.11178360517628405	0.21573874720907796	-1.0472364062603545	0	-1.0723218977110864	-0.2631972423788908	-1.334283277695554	-0.7560486242730198
G	-0.13215669005568645	0.452365479732919	1.0977780043593377	0.6570022885143382	0.10618007763034061	0	0.49202222511774035	-0.2514240057560637	-0.8594499137070761	1.2100741670485826
A	0.032903771211594095	0.1486719473476371	-0.37067040305717414	0.6630668865913557	0.05742576638909094	0	0.6693714867110537	-0.24116611067961954	-0.3626462721811241	-0.29270149707715
C	0.7316539563229847	0.31323146076441966	-0.04672237463021563	0.4453626471472348	0.5764259300973847	0	0.19739671618385082	-0.23042721295391191	0.776883642556589	1.0225905080353521
S	3.738753095191657	3.2810892342809455	2.674147492799493	0.5971158263823737	2.758024840097019	0	3.562827130558726	0.07238300905485216	-0.2902623102860969	0.2572837632147416
T	-0.4588796756354879	-0.3934131652309529	-0.4543966552675695	0.0811386145221958	0.9594937990993136	0	-0.15390667078845768	-0.2529445963256798	-0.5493560086870009	0.4571998812771946
V	-0.3165775663634307	-0.49313875921146844	-0.984784014432028	-0.8481506514501176	-0.47161732504905757	0	-0.6524417102656701	-0.263460317934159	0.6390016969670838	-0.051492637873836886
I	-0.7208215485795696	-0.7088655686404053	-1.156728230118079	-0.9461073018865167	-0.8600474826064817	0	-0.7649980033964651	-0.2718422052456261	0.2417282201798855	-0.035571602955550244
L	-0.562875902081287	-0.6172441727410007	-0.21434273129517695	-1.1598913532220116	-0.8399486063743659	0	-0.7413203037346269	-0.2705470893851117	0.1298750423560682	-0.7244235130355408
M	-0.7011431187863332	-0.46562452630620776	-0.529912196820388	-0.9188495694750647	-0.760422238004027	0	-0.0833646041610106	-0.25457804432554154	-0.20378567588150132	-0.33755028716664803
F	-0.15248509240543123	-0.8378286131228723	-0.9572478907477069	-0.1972174582132907	-0.9104463532396425	0	-0.7448695289404808	-0.26577534988547136	-0.6695506532541057	-0.6149962820169185
Y	-0.8985922584328753	-0.8387557063325312	-0.5733891076405199	-0.4562142379253376	-0.615897487804056	0	-0.615066225495417	-0.25650147169779175	-0.4255828238742282	-0.35643291143701733
W	-0.21946421640714409	-0.4463368897477852	-0.5017730621002912	-0.6026478604324083	-0.4365821595231621	0	-0.5625513394287267	-0.2533335043477084	-0.29956652491754565	0.04869809445437173
H	0.5961274495136594	-0.1338148133083972	-0.2634209528413724	0.1388252987550303	0.07343435810035376	0	0.23606455921938269	-0.23852841132103975	-0.2410543466217354	-0.4727420483240209
K	-0.4381828371678649	-0.8172132767771951	-0.88621577876352	-0.9876595862857094	-0.7215259057689793	0	-0.4175925311245858	-0.26160571795021104	-0.8613535254429703	-1.2542400686293662
R	-0.6076057755242247	-0.8042180359627349	-0.3502586088976748	-1.0796686890689053	-0.6120564196724944	0	-0.260177143484217	-0.25620983871154823	-0.7061062939921627	-1.358915192419111
Q	-0.41667524372949394	-0.19680197860515813	0.05141439943268214	-0.5641237167014046	-0.32825145345740925	0	0.08750145784028172	-0.1672564122390719	0.30370931866497114	-0.5033999003175442
N	0.044318859569250316	0.001129944230409955	0.41959984983893295	2.0142438443710686	1.1081057578119775	0	-0.11721707148421608	-0.22935463509407603	-0.2742494881014066	-0.6702392347182413
D	0.6525146911186226	1.4928857246838383	1.5124426285010564	2.528780103908607	1.7627499076559687	0	-0.17193195681243326	-0.0783098403734059	2.1619657812084823	1.8729305714025846
E	0.3715764145199155	1.0979786343841318	1.6462632368564982	0.419256167259482	0.20219140087857954	0	1.1125754111963588	4.234078997550076	2.824083412709426	2.5599768148111406
