## Supplementary material for "Proteomic Sensors for Quantitative, Multiplexed and Spatial Monitoring of Kinase Signaling": de novo algorithm script: GCK.csv

Index	-5	-4	-3	-2	-1	0	1	2	3	4
P	-0.04236750364048843	1.207637843573591	0.6327268392379162	0.01677159743247357	-0.13554654064555668	0	-0.7851552774468388	0.15598555671223577	0.41476469938289845	-0.1174633730111969
G	0.20547060876492512	1.1762606189880018	1.0245364584041625	0.2535588277041376	1.4977753711194686	0	-0.41537004094251984	-0.17786001672703258	-0.1000481101640122	-0.012669312972986308
A	-0.3583059431515086	-0.6271751036977696	-0.732288939073787	0.03233083213104555	-0.3756607069155645	0	-0.7096159616963008	-0.5512838947790366	-0.6164312194207936	-0.7488500895064202
C	0.09069060551816717	0.16261052794209316	-0.12459847695491064	0.3007244136018221	-0.4604160633299555	0	0.021692698849969168	-0.3300842614056461	-0.6616008451110049	-0.343636366160082
S	0.43910925808345413	0.5594757712015929	0.4325908797277298	0.529141755323211	0.3832718561504308	0	-0.01620401999048978	0.42808912081339895	0.06755368521885685	0.3192158713339353
T	3.9383630076766574	2.4737664627875433	1.9904484271762235	2.732880256907393	0.4501999325423385	0	2.3478909102425343	2.5537485187374056	2.254701800545114	3.235422722643267
V	-0.681023105443958	-1.680464180124891	-1.5777679852200917	-1.0582039193784627	-1.7326204833330987	0	-0.40767451480468053	-0.9341736526956042	-0.8262193818132215	-1.0659688975254826
I	-0.922988055701732	-1.6805128540136696	-1.5282773112536971	-1.2741183957919513	-1.8814502747834516	0	0.5021657870638345	-1.0706649856818222	-0.9609383899577401	-1.0735954395721223
L	-0.8633949827918417	-1.3406579326258814	-1.2693497794809676	-1.124401748131074	-0.3498016285260632	0	2.028776560754975	-0.6874036591003055	-0.6333639719391434	-0.6598765684608454
M	-0.5156452762641646	-0.7334835101696963	-0.8885817640087368	-0.7629434458727202	0.0608649443557391	0	2.038155557351299	-0.4890175546808042	-0.4941913346138142	-0.35246486709450375
F	-0.05510773179680098	0.1543950307417171	-0.5157481369520278	0.4645956003936643	-0.7122382612067539	0	-0.061851034845115775	-0.7919567848250761	-0.5142599329509367	-0.5393637651226257
Y	0.02481277159161239	0.19469015418420815	-0.03968529234647975	1.6521925367103347	0.10495081228136564	0	-0.25435884916390106	-0.627583505117307	-0.4772030351747004	-0.5404308050463585
W	0.2337238962773652	0.8797921980028379	0.343467769497528	0.7511195101659089	-0.6058152653438079	0	0.326507192542167	-0.6823515905531606	-0.09803849945710007	0.19666728182099058
H	-0.1421774094314313	-0.19201532742820526	0.10434231727997755	0.5169910254365869	0.4054734822520625	0	-0.5933623488233167	-0.11547190930816713	0.0745250194435475	-0.02920180166465393
K	0.059403417533468963	-0.016642206316779613	1.641042832757127	-0.8243955071095865	1.1786355578130572	0	-0.654833748817034	1.8326670046496898	1.6966585352450998	1.516341698077961
R	0.1634801480039379	0.24923041660586195	1.1843945227426576	-0.1932865180787361	1.0454477859646125	0	-0.6209845863472919	1.9710580752155435	2.367077997871573	0.8755948302543574
Q	-0.5580327084799291	-0.48106240783004806	-0.012460443570739355	-0.439106481103814	0.19060907676801556	0	-0.5885853547744185	0.013393134991989018	-0.1041687916082001	0.38190769983774087
N	-0.31502724862775106	-0.3553197110151987	0.5788879446411387	0.1277693982058699	2.1682819235787774	0	-0.29757762252272796	0.21214368455866395	0.35754815972556037	0.33217542423681007
D	-0.2415462799588124	0.14372503569514744	-0.515765497809029	-0.42958904768299827	-0.2041460803282587	0	-0.9259889176890439	-0.18850748394983835	-0.8101428990054642	-0.7014631640463961
E	-0.45943746816116926	-0.09425082650046084	-0.7279143647939977	-1.2720306908631045	-1.0278154384133587	0	-0.9336264289410987	-0.5207257968551258	-0.9362234862165185	-0.6723410780213837
