## Supplementary material for "Proteomic Sensors for Quantitative, Multiplexed and Spatial Monitoring of Kinase Signaling": de novo algorithm script: GCN2.csv

Index	-5	-4	-3	-2	-1	0	1	2	3	4
P	-1.0595088303396152	-0.8927370051608663	-1.136331028991228	-0.8210146880830219	-1.293395705659201	0	-1.5835429199116267	-0.7479901387508379	1.3922785448701622	0.22602791695768354
G	0.024192814995443228	0.20381497706707313	-0.40614368632353415	-0.12538299274536122	-0.08393899652201035	0	-0.583080835355142	-0.3926794020377941	1.6421919007890138	0.6734158566857557
A	0.09880654012086675	-0.1625658835958774	-0.26206262550080905	-0.2399993985156399	-0.9862365773493711	0	-0.8101115809698861	-0.37102172304960085	-0.47283715693999223	-0.6199563471004735
C	1.8817005975017793	1.2711367221315149	1.2836838312441017	1.005373049011165	-0.2278433638049796	0	1.7648111252325864	-0.03033186346962257	0.3482721950159138	0.3088890661485709
S	2.4605689769887706	2.68005607652041	1.874968190708793	1.6977411188257492	3.3943065598171396	0	1.344027512291063	3.295322197803154	3.077011324894988	1.5358033367000874
T	-0.2360251082640681	-0.7878446883017821	-0.4532203930047158	0.04682836283884471	0.022399636204384957	0	-0.12867771368287478	0.025494479396973625	-0.25566776602666136	-0.2464932964755637
V	-0.5872076777625657	-0.8403981666593904	-1.0454913647564603	-1.0490390144236261	-0.30518523240592826	0	-0.1814981908394996	-0.4337203476895192	-0.6417398965446263	-0.822549244450642
I	-1.065695505541022	-1.1112813171431144	-0.9398735372950077	-1.0252485165219805	-1.2739110515491074	0	-0.41400752318436534	-0.5217906411878501	-0.7142020845694969	-0.5989457694994524
L	-1.5126978454436084	-0.8761203986158518	-0.08092812204902791	-0.7297285711972372	0.249447815348693	0	-0.8126751229477563	-0.5830160437645029	-0.6256186434728584	-0.21200527998867952
M	-1.0564000528790336	-0.8080414952991279	0.10385681240406544	0.004075345475344361	0.14280164740700912	0	0.9660578130405097	-0.6261068903180992	-0.492234021408469	-0.22608196628249588
F	0.06792528732874069	-0.7519921802829088	-0.5126809275404386	0.17365593746455757	-0.676771487761679	0	1.5978746155446217	-0.5684935781872206	-0.27788570315729927	-0.3601229411459674
Y	-0.3594336087168957	-0.17409885419003693	0.16429448251084655	-0.4801630046851233	0.19626159797469112	0	1.7239716778620353	1.7601747972096682	0.16374103124948616	0.6700625924525201
W	0.9058186692701862	0.8419583994603075	0.3553095823630453	-0.719267014302068	-0.06676867521849535	0	0.22897002981149447	0.11360351506721048	-0.19046588122110322	2.9090676911559807
H	0.5522964682386563	0.526635425002343	-0.4818349061920997	-0.2274638772749913	0.18449391380714433	0	-0.10797272738364506	0.65578373741897	-0.14330478541514516	-0.24267630209192093
K	-0.05169968093606242	-0.40704814047421095	-1.1513188860972954	-0.9836328619210243	-0.8417781096374176	0	-0.638783476030537	-0.49248776873085925	0.010730306379712564	0.2984371288265295
R	0.98193783548501	-0.6602535371027904	-0.664909207256114	-0.8017797739447187	0.062013868042457294	0	-0.12480760046369799	0.8449244694707925	0.2990981419569584	0.8750027297436087
Q	-0.7957213428793276	-0.1974259214065383	-0.23872302474022455	-0.2207708726202177	0.5857619770627158	0	0.29270421032308236	-0.6044286597345597	-0.5818107448457643	-1.0089809209473968
N	-0.6009230914467067	-0.02852061522559253	-0.29107343772071526	0.22449016724917195	0.9564862808674498	0	-0.28762989557206636	-0.3612900865472589	-0.4865468830333722	-0.737568668383015
D	0.33248827186461266	1.706216301738523	1.8458481377990523	2.2123134014826475	0.4651298277970843	0	-1.2927095243886995	-0.08328769042748095	-1.0567537022409204	-1.3013224857806167
E	0.019577282414833353	0.468510301537914	2.0366301104377715	2.0590132038875324	-0.5032739244205822	0	-0.952919873375594	-0.8786583624715628	-0.9942561762805234	-1.1200030965245158
