## Supplementary material for "Proteomic Sensors for Quantitative, Multiplexed and Spatial Monitoring of Kinase Signaling": de novo algorithm script: GRK1.csv

Index	-5	-4	-3	-2	-1	0	1	2	3	4
P	0.5539019866797713	3.3454354769588925	3.590752720893739	0.18280590870438734	2.114089722779405	0	-0.8218591120483416	-1.42666441794952	-0.35381741996849786	0.32815467680258237
G	2.01913922342238	0.5978645613461736	-0.26134438431021945	-0.8941285001549839	-0.8842506583550334	0	-0.690773165366418	-0.30988233488798383	1.4541210698999198	0.09600306769961868
A	0.26907787875920275	0.3164830030466521	-0.5826832216526849	-0.8325597489549887	-0.699859572541006	0	-0.6604843479587111	0.07204677842384966	-0.22019653563872452	0.033967028738737956
C	0.2392959065877282	0.07189343882086786	-0.18150283659691038	-0.1376092565845686	-0.38376894914534887	0	0.19428821938428154	1.2253038030179555	0.20587145742748011	0.3748352343542497
S	1.0109621305668999	0.1517993347658666	1.4114631738023469	0.8614204891413193	2.663327913912785	0	0.7398560333292445	1.1398829492720004	0.23977678330632457	0.007093759246598137
T	-0.6210599374050462	-0.5250936069541354	0.0811596218273044	-0.3109823413570786	-0.007779155875436922	0	0.09852041993138519	-0.4608567888690822	-0.7777706508451964	-0.2106157406358345
V	-0.7296969415288356	-0.4234932785660311	-0.16891955932216335	-0.638848284240774	-0.5413784139536283	0	2.1105074228125558	-0.01937886920116813	-0.6058069403346535	-0.3876080852784026
I	-0.8864926485188667	-0.7216894229754078	-0.41172760068401854	-0.27837315435020493	-0.8804871456486751	0	0.6871227514623947	-0.36559117701021693	-0.6517766198904598	-0.5114253370676258
L	-1.0115501396525794	-0.839154669016843	-0.955454586503291	0.006735062572959764	-0.4529681612828041	0	0.2985245467449678	-0.6818759863986962	-0.6923441758945897	-0.6640779607182329
M	-0.9311857543499116	-0.6868122075782402	-0.7684036740753182	-0.5525387938704642	-0.7300133033019943	0	-0.10416332383369982	-0.23940294765434267	-0.5678920253445054	-0.6466815161966804
F	-0.6888839583478101	-0.8063185060721322	-0.3266254601966351	2.323121641628	-0.907797649521755	0	-0.5210462751691959	-0.8270627061939068	-0.7441523492414518	-0.6799348552104085
Y	-0.4016320677803449	-0.652691140472184	0.1877725838914433	2.8890257054464783	-0.23593448415563845	0	-0.5375444486870895	0.19463464808641	-0.4982113404286201	-0.5622602079439765
W	-0.4224880217360507	-0.6306589817172382	-0.8756509393142907	-0.49541452450368934	-1.0684198207698274	0	-0.7382793531289575	-0.3784936455835039	-0.24567227358452937	-0.30909485911473344
H	-0.23957377163791213	-0.29468904594704853	-0.6109576191955083	-0.565496691732916	-0.21482894667340674	0	-0.7113142228376256	-0.1639689369895356	-0.06834115079135174	-0.13849464851042112
K	-0.6452861089240789	-0.6310796452428269	-0.6952380763158749	-0.7138587962094284	1.0654447731605317	0	-0.6182578132765918	-1.4439557915749013	-0.41689246287837556	-0.7227421143987944
R	-0.6537671658283831	-0.353068625422756	0.07580442934455502	0.014579713873147958	-0.14789844944640534	0	-0.6894291996835168	-1.13594756266096	-0.7536676123288834	-0.8703143995063601
Q	-0.5970165944017548	-0.18725322531232277	-0.14860336227162418	-0.6585835450710104	-0.2795970981492664	0	0.11475253219168287	0.07323903383998419	-0.0731622252007527	-0.35011186173226133
N	-0.0704938316787287	-0.11525774632186711	0.06149561699907269	-0.5829234150117719	0.35339450978611087	0	-0.6652820619531066	0.8442775321980233	-0.2746284725572566	-0.27239489366864833
D	2.426605042639708	0.8778533722004067	0.2652931034960757	-0.0908476949987885	0.5270123849244035	0	-0.43119269677382094	2.4945189392548235	2.522941715487192	2.8129401661502422
E	1.3801447731346157	1.5059309144601734	0.3133700701840041	0.47447622567437264	0.7117125042569895	0	2.9460540948605605	1.4091774808807713	2.521621228806931	2.6727625469903527
