## Supplementary material for "Proteomic Sensors for Quantitative, Multiplexed and Spatial Monitoring of Kinase Signaling": de novo algorithm script: GRK2.csv

Index	-5	-4	-3	-2	-1	0	1	2	3	4
P	-0.6899810787603039	-0.09382809054736198	-0.3090678549517474	-0.13944584894535125	1.5766684140273628	0	-1.2533510394386023	-1.831244341457	-1.1942281042680467	-0.5215535434489217
G	-1.1028320515151375	-0.5313704556558674	-0.5440622638234673	-0.5684222692328196	-1.8797714438763875	0	-1.393411769702061	-1.2387955181937365	-0.9356923345796339	-0.5083258108716348
A	-0.5624405800944837	-0.5093116789043919	0.07819057661815977	-0.3595978037421486	-0.8807268133538871	0	-1.140877339418793	0.6912229933806485	-1.1074483079752948	-0.8669932112967429
C	0.8617414380107993	0.4753292194663924	0.43598571570508204	0.18662136037224616	-0.1849150847010092	0	0.8618524786283246	1.0824898799266027	0.49978406474460735	1.6057282500287253
S	-0.74707397993729	-0.5499855429281952	-0.19863774416222596	0.0814800530758084	1.5844110441955548	0	0.8187718965642818	0.7886705793758418	0.8762914160737197	-0.754294433869756
T	-0.9787402828781383	-0.6990522592340428	-0.5242832625573987	-0.251349359348491	-0.5343459627022046	0	0.20550210530681445	-0.11144651252745152	-0.8698679850377404	-0.5217011967244369
V	-0.5333541650733759	-1.0052112242830815	-0.7881533807687434	-0.602755680229108	-0.6429550542173426	0	0.6904199078079356	1.6217147284311917	-0.7469768044513211	-1.0080177861988775
I	-0.680091865180156	-0.8149252046130917	-0.6262737064296775	-0.556041099577983	-0.9726485362283911	0	0.06817789811246643	0.7185838103094259	-0.5655364048518616	-0.7511878503510311
L	-0.8056620598462423	-0.520611372377264	-0.6038759252816599	-0.3392920916190952	-0.5329667325781003	0	-0.7542079235841977	-0.6315165533136223	0.004219761481971872	-0.45897477343641485
M	-0.44200152115562147	-0.2324897762312195	-0.46284947794238657	-0.25862610874646325	-0.24528574979426931	0	0.3308677621390376	-0.2658087465122991	-0.12393648617329692	-0.18897316495817673
F	1.050323201734036	-0.43173119312262975	-0.5410540716567974	-0.07929438507155376	0.1139572961197098	0	1.3639480877571692	0.7298904719562318	0.5950205712864891	0.13687139529790932
Y	1.3229048791048814	-0.3363281083552016	-0.4939966225367312	-0.3166427871067277	0.7230830436697271	0	-0.06789186199720543	1.34890165874464	1.0381030009635264	-0.036351943195193845
W	1.3845455186430862	0.3648236157786786	-0.4891482022452491	-0.3394492641859195	-0.8787559651863402	0	0.11407732500262155	1.267318551872839	1.202950227046388	1.1815629950332323
H	-0.43983204613276844	-0.1300796005160742	-0.3888969368198641	-0.3767460211314997	0.3824260153470381	0	-0.23927467009747236	0.30319041450796574	0.05524496036035706	0.48001605516590623
K	-0.5765032332205962	-0.15121982285189983	-0.4269084755176387	-0.5234521905914467	-0.5883457827481965	0	-1.2585447034481383	-1.27552462319065	-1.1264229723962438	-1.1017151739947875
R	0.3328852883457915	0.03450837250745341	1.0415642680409591	-0.05410478604051332	-0.18952146399448058	0	-0.9997425874759007	-1.1775606758390627	-1.0614399017097493	-1.0791223254273765
Q	-0.5887970801343825	-0.2692511423587014	-0.24944794479284643	-0.14652759844393012	-0.20137979580466114	0	0.5591022031115168	-0.6978444551667013	-0.3300195403762477	-0.05744359263081891
N	-0.3070727702848471	-0.010194397249518974	-0.1645099068815952	-0.1502220048792841	0.23510221473446086	0	-0.7719302765492567	-0.24791894337735879	-0.051451663774614055	0.44621225217228727
D	2.513057532457637	2.353719624697921	2.173716456819195	0.7547205156228859	0.8930283998766851	0	0.424468310746166	-0.4306208077353872	2.057155348052311	2.339288869416193
E	0.9889248559171022	3.057209036778104	3.081708759184634	4.039147369821391	2.2229419572147213	0	2.442044196535289	-0.6437019111921175	1.784251155584676	1.6649749892899157
