## Supplementary material for "Proteomic Sensors for Quantitative, Multiplexed and Spatial Monitoring of Kinase Signaling": de novo algorithm script: GRK3.csv

Index	-5	-4	-3	-2	-1	0	1	2	3	4
P	-1.323250643588302	-0.08497671964419218	-0.12916886594235877	-0.24369842044565312	1.2857211556296688	0	-1.6618295700277055	-1.558864656003607	-1.0078694548718758	0.07764737950942953
G	-0.6361037203971698	-0.12821111712075875	-0.25795758566924193	-0.3080339794155655	-1.163834457065189	0	-0.5422172580294408	-0.26093629989917355	0.015561120364688038	0.041531303518864714
A	0.15456362560700485	0.019419175100122744	-0.03213897757072023	-0.3599704560570477	-0.4313818196618614	0	-0.7641255811883652	0.8960165148669317	-0.46578902418658386	-0.6351434734535348
C	1.4715464446158655	0.3316202622142936	0.2873449598982879	0.04282706650589522	0.007763072434473112	0	0.8495255812858237	0.947368660309076	0.4278853311444691	0.7618256778541308
S	-0.29979966818970927	0.068120769003222	-0.023714282177412595	0.4900897418927635	2.295522423086866	0	0.8578992839315837	1.5179151886268911	1.5397903514415838	-0.399455053810761
T	-0.7772240176666493	-0.5759080102533124	-0.4659092252788868	-0.11334347235964579	-0.13626046990975701	0	0.36801806767247225	0.41220476588470206	-0.6400778414399135	-0.7093218392472029
V	-0.6782137739108791	-0.9719049571332422	-0.5903952101988206	-0.5341850102231156	0.40540037600401735	0	1.5054400068732523	1.7893548517308393	-0.4335812725051868	-0.7582302565877729
I	0.35425454980642385	-0.5151283608694747	-0.5203068478328564	-0.5849601551303896	-0.4316314167220099	0	0.68125906439784	1.050305690711451	-0.24971537716313408	0.5274604266779672
L	0.18194975790071086	-0.5553869782852208	-0.5879807758325453	-0.4341847317851455	-0.20179982699390867	0	-0.812292181829156	-0.9820411662347907	-0.3411728019690936	-0.8247907689765875
M	-0.24316584487895873	0.011079654935996578	-0.47263140525140296	-0.35788617828624375	0.03448505446674138	0	0.5979006596161267	-0.43448914662531213	-0.13285911706821438	-0.011101254971902548
F	0.6096191724455425	-0.4668330681630487	-0.4942198558294222	-0.16256053641679788	-0.4266887910672146	0	0.9494368774748279	0.33566693533484515	-0.38100999341410074	-0.6959835303260237
Y	1.394184157396251	-0.5436644363515715	-0.5863842580890727	-0.29553369243977096	0.28688605578286624	0	-0.03153266178173788	1.1500925644927693	0.442902880268403	-0.019405100572066555
W	0.10761382039219879	-0.6614569844417545	-0.607190638531528	-0.4747244219579761	-1.543028752057229	0	-0.3289011654602866	-0.3130224699752829	-0.27808087690263283	1.2578481356172693
H	-0.4550058099623808	-0.3810480254552432	-0.5478049580059798	-0.34614711164810047	0.07886200274548061	0	-0.20208531716090697	0.44452208799812815	0.003031653708437697	0.29492191876347335
K	-1.1035430721947637	-0.5601760655386019	-0.550117634602029	-0.562668234465072	-1.3229284283556428	0	-1.5638594103376946	-1.516288113661486	-1.0698886493006303	-1.3421689088649003
R	-0.4330975060865828	0.3737072350150697	0.9276060064995949	0.1511392389222562	-0.7585995397574958	0	-1.1647865606731334	-1.2325062505616209	-1.0272751385119019	-1.4207715389294477
Q	-1.5067443515069674	-0.6049820586161896	-0.49950162372869905	-0.37579671104523016	-0.677671718763383	0	-0.02432924431598951	-0.7716516474219481	-0.8197303118817741	-0.5869017788645869
N	-0.354901505420946	-0.2359354839368953	-0.2235603757640046	-0.21604836934711535	-0.06789201066400297	0	-0.8828783086818237	-0.515715238437493	-0.2778959702274389	0.1472922875179833
D	2.356646134912273	2.6528820131150495	2.321221839710005	0.6765537568986331	0.7291841236430927	0	0.07656182551209414	-0.47703922360417245	2.2340931630684544	2.5007259688959014
E	1.1806722507270333	2.828783156425755	3.0528097141970933	4.00913167680332	2.0378929672244857	0	2.0927958927222194	-0.48089304753074824	2.461681329446446	1.794020406249765
