## Supplementary material for "Proteomic Sensors for Quantitative, Multiplexed and Spatial Monitoring of Kinase Signaling": de novo algorithm script: GRK4.csv

Index	-5	-4	-3	-2	-1	0	1	2	3	4
P	-0.47811904417829515	-0.29090397073959356	0.3368541452041885	-0.6207088686954434	-0.95490141080855	0	-1.8654365733506684	-1.082443621068771	-0.2765347039211873	1.1087439754681252
G	-0.19105777702690221	-0.31783011179525555	-0.35360980604893943	-0.22938181423379833	-0.9285278771009114	0	-1.1013863930664378	-0.4166336138818485	-0.2191965781975524	-0.2553594376272699
A	-0.23120310374545058	-0.2518707218673989	-0.5139595246936249	-0.38987181621301936	-0.8511983140053654	0	-1.0173469907909487	0.7414124047690216	-0.6832272193611358	-0.5100077772430757
C	0.2535056909093817	0.24410301204913182	0.15272653101472516	0.3106706703317557	0.060614809616843436	0	0.48788498533413954	1.2026561601218222	0.517369594427691	0.676728703026897
S	3.349591352654041	3.282653795119009	2.2360118779028744	2.1964928983487857	1.2824492260653737	0	0.6877310678215625	1.985647344649714	1.655416127308705	-0.2566628831765726
T	0.35814343188490105	0.5130195388030118	0.5076626152373844	0.848975187358068	-0.05679864460692486	0	0.7511096266527039	0.0679218071318406	-0.23440473135031542	-0.5658243927503187
V	-0.7492909218473038	-0.6668908708117666	-0.8702854652623209	-0.7323188624499234	0.40030650599090895	0	1.6374873400467602	1.388654557740367	-0.6049131340677502	-0.5282746331660647
I	-0.9262476022881179	-0.8014940143981645	-0.9289154489937708	-0.8442710743938268	-0.8886428771016661	0	1.2238691917848328	0.811658722184216	-0.6971925133674588	-0.8080699427333755
L	-0.6965422328786359	-0.6137026985466755	-0.8102594889537261	-0.90008345512574	-0.3402099533199712	0	-0.08560579164965594	-1.3907840790125947	-0.6462375981372003	-0.8131953729533448
M	-0.7022120170224975	-0.5247763502082281	-0.5258576768126764	-0.7857941037934058	-0.5411883194980391	0	0.9247584209691747	-0.717921222441472	-0.2992823604092878	-0.38106399044240863
F	-0.2516434006227217	-0.5702406303053841	-0.4160975473710687	-0.21139440279980148	-0.08056399699987157	0	1.090674579385204	0.24394712599305754	1.0365757100771438	0.6213403068729504
Y	-0.29108387391159085	-0.1206334592422839	0.15399798082715296	-0.3763507405502883	2.1024990313957925	0	0.17235517907431736	0.6030066889196426	0.15856662312993236	0.015892980470108186
W	0.3327729627006644	-0.03329752932330657	-0.318760331442184	0.194584950933015	-0.49670480188112515	0	0.25889091234527667	1.1617912679873459	2.3903119317873145	1.0923440205201793
H	-0.2540735925939595	-0.4721649788771622	-0.392747028959595	-0.4650668581434901	1.993816531302149	0	-0.3952027920654825	-0.2781316187278593	-0.13645817143070474	-0.3191790158546373
K	-0.4840353957733505	-0.74332642356996	-1.1415847194784454	-1.031653501905482	-1.2129392397250118	0	-1.3865434365778886	-1.2821325194599433	-1.3915389335190413	-1.4140235158104113
R	-0.6554372482608376	-0.7010435242925056	-0.7035683841375586	-0.5861736840825317	-1.1018219009945924	0	-1.0413625903424697	-1.2940313924809441	-1.117521129836837	-1.2686120713972457
Q	-0.5527616374760409	-0.6037230088245942	-0.3908137752587429	-0.4326294565201211	-0.5119925471347474	0	0.5324945904705691	-0.9128120807195471	-0.8746080454731556	-0.3492205499399867
N	-0.33682865330939804	-0.12666865379985234	-0.08343518663428058	0.12933591856618928	0.5456486922639945	0	-0.8742371711072658	-0.6522671676418461	-0.8236629718877219	-0.337277799912874
D	1.6557191264620654	1.4636570169504173	2.0261769780207013	2.37143775617884	1.207669215169734	0	-0.8538627215851567	0.25007382050977534	1.0874429543285042	2.398283228214963
E	0.8508039363240486	1.335133583680564	2.0364642558399066	1.5542012571902182	0.37248587137197736	0	0.8537285666514375	-0.4296125845719734	1.1590951499000577	1.8934381684343593
