## Supplementary material for "Proteomic Sensors for Quantitative, Multiplexed and Spatial Monitoring of Kinase Signaling": de novo algorithm script: GRK5.csv

Index	-5	-4	-3	-2	-1	0	1	2	3	4
P	-0.30029136378015847	0.4320683146297511	-0.33210251461826273	-0.6070746506699046	-0.25630656220439224	0	-1.40778074345971	-1.113141021932779	-0.16855616080453847	1.70876996215667
G	-0.013037984540729488	0.021279777962051275	-0.17714043215658212	-0.40205435482288143	-1.2186599244581844	0	-0.8363665629320429	-0.05255362739252115	-0.16538134095977738	-0.2114404241072502
A	-0.23001804371526938	-0.2056228043953254	-0.835206273905322	-0.6872755263447837	-1.1076470828234481	0	-0.6855562107441787	0.8905138037840346	-0.6123709772865721	-0.23892875951487258
C	1.1449575421630394	1.4064499345314527	0.8023066082265298	0.856922816634722	1.258615620142618	0	1.46020010988016	2.7649781853749413	1.4014968152770364	2.1644394314265294
S	3.4685427019172956	3.1259119700987803	2.3225301526334485	2.398300340261419	1.8020267541241948	0	1.0675993856193544	1.1816512055589232	1.2931196126627449	-0.10894791548417991
T	1.3397581134197922	0.6791892910601476	0.9650719162226916	1.0250473656459078	0.5003381752167488	0	0.6556478028172741	0.07772369105559167	0.041983806927666525	-0.04423797881356383
V	-0.22957005233284555	-0.4852682209696597	1.7845677417178116	-0.798848890376972	0.005009275588364943	0	-0.028746709228524018	1.4077599773621268	-0.9346122734968771	-0.6263696864140607
I	-0.5738696973353277	-0.8548925804850829	-0.9316107213120052	-0.8337140274780565	-1.0923216688220139	0	-0.1538511809325325	0.2652269552980717	-1.182988429078764	-1.0294020490095888
L	-0.7231599983979857	-0.741002087293978	-1.4189541086298556	-0.7670620712248484	-0.6263264129212119	0	-0.7199824917415292	-1.0994001126777795	-0.9015300476543245	-1.411768004485693
M	-0.7282270853933621	-0.7593453782194315	-1.0767460422155464	-0.8282279248372281	-0.7737095671305937	0	-0.08365785592705455	-0.7532366792458774	-0.8825963908871073	-1.178090918302964
F	-0.4177990684468394	-0.6571417695230013	-0.8461596397490344	1.2109877067894925	-0.648441210699017	0	-0.28134508590478613	-0.6302172659938285	-0.00809255645095946	-0.7954633822715266
Y	-0.07385346711939901	0.007221118703094779	-0.3638480958926422	0.4104656155933152	1.607419663870279	0	-0.47133023088938236	-0.12610482805246637	-0.009517529206037585	-0.18787193890933818
W	0.31736827334644735	0.6134516144930092	0.2777828618790028	2.1281238266509144	-0.42865486590516283	0	-0.34303622086541774	0.7386184208852312	0.7439949325310196	0.28335578622240865
H	-0.284339825964242	-0.5774872200199216	0.4505433579681285	-0.5157166546141189	2.1111631423219177	0	-0.4799378034177755	-0.390387041327813	-0.02709235529827587	-0.2551521553139198
K	-0.6375640682249324	-0.9816050877273086	-1.094283354420584	-0.5343896232813581	-0.5085742705623973	0	-0.7353036157489178	-0.4077186613065446	-0.7717694996150244	0.02943822939973616
R	-0.7510885640758488	-0.8262517432360372	-0.09119293554360208	-0.14205940483135304	0.20229267894914893	0	0.1824638424965239	0.14774120834821683	-0.3519238920865831	-0.5029005778006407
Q	-0.7865107642467023	-0.9069264830869651	-0.7741697870746286	-0.8307545218008101	-0.6326155922128136	0	0.4103654905150684	-1.082307336685903	-0.6625742750983296	-0.08530381112867899
N	-0.474777918030984	-0.37045485822046853	-0.06059894048101372	-0.49630791395150003	0.4146460727446767	0	-0.5007863532333696	-0.5438986465983411	-0.8924325936077404	-0.4604442789347582
D	0.2085546461004169	0.8014476942261185	0.8576528569596324	-0.3603054507209844	0.05274718895704841	0	-0.19748239277533733	-0.13261198487411766	1.7375301942044954	2.1107652620195503
E	-0.2550733753423637	0.2789785174727678	0.541557350391837	-0.2260566566209714	-0.6610014141757643	0	3.1488868264721823	-1.1426362415791607	2.3533129599279485	0.8395532092661406
