## Supplementary material for "Proteomic Sensors for Quantitative, Multiplexed and Spatial Monitoring of Kinase Signaling": de novo algorithm script: GRK6.csv

Index	-5	-4	-3	-2	-1	0	1	2	3	4
P	-0.806953957587032	-0.805387607894558	-1.016202325783101	-1.4005071859047034	-1.2178578546926744	0	-1.533662885326431	-1.933339639245723	-0.564765722818314	0.4486158261750535
G	-0.5459048735309056	-0.5478364336227042	-0.7827334515128218	-0.9390702448010788	-1.549726093637693	0	-0.9534313164070477	-0.6385789304316415	-0.43667933029080985	-0.21945456326632007
A	-0.26095806423203555	0.09787871191652686	-0.5490999506878683	-0.5475295664386255	-1.0910711819839336	0	-0.8055629915048089	0.4077577252966964	-0.4539003340300423	-0.45979438657370564
C	0.7631136937432862	0.8670100833980253	0.5903528698972706	1.0973726053000068	0.3003621476602937	0	0.5032859803965988	1.8018036611133323	0.3123166227147768	0.8695776866638013
S	3.2318208083222117	2.620329782046426	1.4159782625978323	2.315087231879901	1.4564693389478538	0	0.07911697940802825	0.6198060298440154	0.18164002299601364	-0.6351861231863732
T	0.8172739776420932	0.5398436393045064	0.7376295186200338	0.9683718005292101	-0.04107115258918786	0	0.20705419214470447	0.19445543254510977	-0.3303562104491202	-0.5223086943020036
V	-0.056434299503941264	-0.9774341443687435	-1.0232233884032962	-0.9237366536630792	-0.2939463089640127	0	0.5034175201889547	1.4253682357312238	-0.2792248631637162	-0.6081544644888549
I	-0.05811853624890893	-0.47196250120512884	-0.8280220434126215	-0.6921723075288271	-0.7645355815095931	0	0.9734778017963821	0.47055024436357396	-0.5122284032767143	-0.5618924656429557
L	-0.7510984426787911	-0.3327287218089235	-0.4188446479717704	2.247779986749617	0.25223467829263096	0	0.2063341534627382	-1.0102887375004475	-0.46768626825651716	-0.6046808786379639
M	-0.7377928455366489	-0.45943977642518313	-0.6076643745388269	-0.005453327963558601	-0.28790219485747803	0	0.5400690997923728	-0.3212350618559003	-0.3408746794290457	-0.12572170014656706
F	-0.15823949703631252	-1.2782370994410117	-0.7545847367390528	0.28089367873369814	-0.4523345006986374	0	0.17807009984809039	-0.2144708547294296	-0.21052823185844785	-0.4420360455273432
Y	-0.286547637633608	-0.6068987484124937	-0.37049296240836693	-0.6474160946072606	1.7156333399039567	0	-0.17680248576746868	0.5543459191911759	-0.032159221013818524	-0.3586954407295286
W	-0.2298430272235104	-0.24971221421934392	-0.35000510103359067	0.3904961455365316	-1.025338119427069	0	-0.5244224862330651	0.4273050805598549	-0.023929955645022906	0.3295618115849774
H	-0.32857997925714066	-0.1776547106886544	-0.4004754437100978	-0.557946224005538	1.172320542379332	0	-0.6941801063775478	-0.23539466156574354	-0.373904171095225	-0.20971944740063994
K	-0.7744257347382655	-0.45352290775759757	-0.7432625887641029	-0.6039827005458047	-0.6311600443731288	0	-0.8512022287573603	-1.2462210682953252	-0.6253501291784832	-0.5197188612954448
R	-0.5592299220640266	-0.23052855752816118	1.621242275774643	0.31174658939381866	-0.31283512989644	0	-0.6592895493003637	-0.8433170433185302	-0.4670549638110389	-0.9698990738845777
Q	-1.1520601134763626	-0.7734317654520456	-0.4644410048832561	-0.6276524307109189	-0.7551573897094878	0	0.029003599558337707	-1.0172310803899114	-0.5311511777508365	-0.37406676368320046
N	-0.3312621569305853	-0.11172249992718286	0.08117368033837952	-0.1914900572662724	0.9482772932479185	0	-0.5792987400154969	-0.5437010087161416	-0.4214822187067042	-0.3418850449695412
D	1.3119680958595132	1.5164034283681371	2.0440549089291737	-0.2777167135798341	1.41651012419956	0	0.2613034694111905	1.8407438017695548	2.2588319706660203	2.7564096544137326
E	0.9132725121109706	1.8350320437181022	1.818620503691443	-0.19707453110727916	1.1611280877077927	0	3.2967198936821944	0.2616419556342563	3.3184872643970453	2.549048974897453
