## Supplementary material for "Proteomic Sensors for Quantitative, Multiplexed and Spatial Monitoring of Kinase Signaling": de novo algorithm script: GRK7.csv

Index	-5	-4	-3	-2	-1	0	1	2	3	4
P	0.1561211298982975	2.4911837634211143	1.525640147330212	0.9987413093256695	0.6353322627451513	0	-0.5381979454371243	0.4723270507821784	0.0342647682111226	1.0717689895596536
G	0.5355965829848678	-0.01459825339249834	0.3234390250940161	0.12397315421973336	1.741206296698774	0	-0.5445439327936596	0.2726472009031656	-0.05139870454908341	0.06337744008232721
A	-0.44250533646989326	-0.2785041912134002	-0.7761497244117103	-0.3549875201233325	-0.478441024832908	0	-0.5083699627750927	0.5692020559153259	-0.22605250743745678	0.038430694773968085
C	0.8289854709175594	0.10838091060483222	-0.03460260270774487	0.2594789272282452	-0.1541129291051827	0	0.5859206453492699	3.319479220723815	0.02551892642492017	1.4461316183514188
S	1.553949252232867	0.8338621731311057	1.0697654384971769	0.6158023787185222	-0.011990784267905872	0	0.8103044118915553	1.1827799951838096	-0.21142342263356498	1.1687989888519388
T	0.5854369425542107	0.4718733286555762	0.7989040322280136	0.23275474931238857	0.22155584154231336	0	0.951323027158716	-0.0825995744816565	-0.4202494806820585	1.185342779900805
V	-0.6885203411411391	-0.4770653727819148	-0.9442451305687874	-0.6767498415648887	-0.9270545681894579	0	-0.931217806330128	0.004203741501461036	-0.6311038831404212	-0.5417435325127384
I	-0.7337847747160058	-0.7979808817253163	-1.0271477737448116	-0.7605954696220304	-1.2612330206606666	0	-0.6777482644037223	0.13774367718454888	-0.6803485971225081	-0.8293443289938683
L	-1.0215350082901806	-0.8180186957947468	-0.9634174194825605	-0.7382086050597633	-0.9475891679987807	0	-0.3511555711157873	-0.5493121399446365	-0.4422734006365545	-0.7723271313359592
M	-0.8373962664808212	-0.7539947048797383	-1.0382911180067222	-0.7018481629767603	-1.1749126636222031	0	-0.37002314020121935	-1.4015507325016459	-0.6474319568614428	-1.2529157139967126
F	-0.9565227572106347	-0.8564248688092461	-1.0736249053885667	-0.6252182849799788	-1.2186803623269282	0	0.920385187491659	-0.8353447061101079	-0.520021617056258	-1.1801391782983393
Y	-0.6835720774421693	-0.7074240644812666	-0.7992484433812191	-0.45679990328268993	-0.7079160426056429	0	0.432598428567201	-0.744682475282929	-0.5175922322392058	-0.2975089318217564
W	-0.4682711056208444	-0.5592976445289668	-0.9271715652204875	-0.6390697498073854	-1.2158995482819894	0	1.991654321889374	-0.9117436227020578	-0.45261521955338313	-0.9526705986852381
H	-0.41566152787172633	-0.5641638257170682	-0.7072873989795095	-0.7000155474806612	0.24393596658866754	0	-0.30457074327138034	0.5044008419809864	-0.13424699218497532	0.003482648458972365
K	-0.5077458618804184	-0.5018953742288942	0.7073604868235213	-0.5228508441236706	1.1564634954010218	0	-1.1014365598401565	-0.20094224946521924	0.6539879091786124	-0.07325509002153754
R	-0.2681803030176611	-0.4057217980583278	0.9539416213376526	-0.41974980201122575	-0.2754457749488406	0	-1.1465438809524238	-0.16965307808704685	-0.1375481671623289	-0.8480258969457768
Q	-0.7315298697392599	-0.5179554164565303	-0.48511056098364214	-0.5310892879906625	0.5436023813451372	0	0.037433304652726984	-0.6983100030122353	-0.08280742159017762	-0.44751325170564615
N	-0.25789682279037857	-0.2881403132739172	0.18302563985633824	-0.1305231125726008	1.6364324767456235	0	-0.8178074597149481	0.295892381766273	-0.4162354076972846	-1.049087091145286
D	2.411988617009135	2.28794888129587	1.9480894168872644	2.9632459149896073	1.4250840479929754	0	-0.8240214308855468	-0.5178697122742866	1.0037942048916662	1.4282724914470601
E	1.9410440570741943	1.3479363482333337	1.2661308348215679	2.0637096978014853	0.769663117780843	0	2.386017370720687	-0.6466678720797429	3.8537832018403817	1.8389250940367168
