## Supplementary material for "Proteomic Sensors for Quantitative, Multiplexed and Spatial Monitoring of Kinase Signaling": de novo algorithm script: HGK.csv

Index	-5	-4	-3	-2	-1	0	1	2	3	4
P	0.08528435760592445	-0.27875292550715597	-0.2995338526949126	-0.7981898071417337	-0.8493646338958316	0	-1.0779576826064456	-0.0967123698795014	-0.07305125671232798	0.3485459035791644
G	0.1701771654463888	-0.05527096001168347	0.29156938926489423	-0.03305658411151917	1.5771318784894	0	-0.6274651228050225	-0.11962607701549104	-0.286458712863571	0.39705429353768007
A	0.243122933916432	-0.19707323811244254	-0.12151567410825943	0.022098628108283256	0.13497721865491324	0	-0.5502129534456396	-0.2509643874324805	-0.25853618186829863	0.08182474130062733
C	0.10244483598393488	-0.12408340574529021	0.15687283235512092	-0.0499428084874382	-0.17239163661943727	0	-0.29124058583659185	-0.40095584984686894	-0.580419729652953	-0.5688697948248558
S	0.7162713226706146	1.5272001294951176	0.5982878511658528	0.7389983439934026	0.9554032811140062	0	0.14405765570361156	0.2783696761559053	-0.0353707951909755	0.15669878250862132
T	3.948944427177648	3.4874608684454653	3.633986176946584	2.7271276959395134	1.9573930880878863	0	2.5917259558165218	2.2816893956405075	1.3335715030786528	1.6017067770066422
V	-0.4342651593053197	-0.6161738067099232	-1.237593908159919	-0.5532563523360702	-1.263960306009341	0	0.1294088854735643	-0.6358936724737045	-0.49152238671119963	-0.5983029953484407
I	-0.6058140118772938	-1.081178389511957	-0.9632109904519435	-0.6677233007844297	-1.7106082115083634	0	0.8499114131439336	-0.8484908588692944	-0.5927324271827757	-0.7984459765132675
L	-0.6996824757830205	-0.8831507552217642	-0.7057391153595584	-0.7329673990084158	-0.3179647742218718	0	1.6752959612387237	-0.5805202977730798	-0.38660987981504635	-0.5747045452041486
M	-0.54933363159596	-0.17434895028554234	-0.43799761932617404	-0.4221067608698373	0.24238449970593115	0	1.4308638475275757	-0.4151580039505397	-0.45620996561326127	-0.6189484539672656
F	-0.48554589653975505	-0.46482178955992914	-0.33720413201310157	0.7648382988959749	-0.6704332216286917	0	-0.21716883288850006	-0.7668213536954636	-0.46495045158579396	-0.7613282622843418
Y	-0.21327000809044638	0.11332586698724337	0.2627146774226409	2.025206362384798	0.5912914852549287	0	-0.11717809318258085	-0.45036256609509734	-0.371153002614322	-0.8447271954447537
W	-0.1289669321216208	0.573836497824536	0.38044260544097974	0.8041863534758862	-0.45003888312155743	0	0.678355787954009	-0.5330978536419654	-0.20939178919607113	-0.48507828739854164
H	-0.09791127525057167	0.1557873926823234	0.453719470160486	0.3065257054967225	0.780321538546211	0	-0.24424842223783857	0.09017229199449482	-0.0036654252870067985	0.1837559343274607
K	0.019140765320887796	0.031051940721547412	0.1217581346134577	-0.6956053318992718	0.5654570526819671	0	-0.28632650876447296	1.9755934306554792	1.737524619781545	2.3439637335003427
R	-0.06324465191284943	0.21455387364200917	0.16812863293040772	-0.3567126344271594	0.9410126293010063	0	-0.34792770135648626	2.350151754163578	3.2738828458222615	2.213129751526431
Q	-0.3884981403634367	-0.3210561138621423	-0.30780654344108566	-0.6273304253722072	-0.22623396841291699	0	-0.6313378616312034	-0.024265763565499043	-0.0984712440331648	0.06453204143962311
N	-0.5463459476461782	-0.5076393555722365	-0.04399938634116053	-0.31502501334916655	0.2991188755635956	0	-0.572519551176975	-0.2855137369910723	-0.2712906535053655	-0.17359838954102577
D	-0.3086019749769825	-0.8439653982196641	-0.5839771866197796	-0.8522214421155032	-0.6825740247115221	0	-1.2679106762816528	-0.6966089694263432	-0.8476737300545153	-0.693728484776522
E	-0.7639057026583969	-0.5557014814785094	-1.0289013617845333	-1.2848435283918291	-1.7009218872703142	0	-1.26812551464453	-0.8709847879535627	-0.9174713367958127	-1.2734795734234312
