## Supplementary material for "Proteomic Sensors for Quantitative, Multiplexed and Spatial Monitoring of Kinase Signaling": de novo algorithm script: HRI.csv

Index	-5	-4	-3	-2	-1	0	1	2	3	4
P	-0.9266272912210635	-1.230420579435962	-1.0633773877622141	-0.684422668873885	-1.9383930331043946	0	-1.6837934380084638	-0.9196696336010238	-0.3957310954755443	-0.389255474342988
G	-0.5820097935898728	-0.654410869843276	-0.4542575421163268	-0.34375082077958685	-1.6727442536987394	0	0.3427744300906303	-0.40945905949324557	-0.04546922740102802	-0.23524698719752307
A	-0.3149144773872305	-0.36313706742237023	-0.17826254026956134	-0.26578206278628946	-1.0333682512087135	0	-0.7924862170954046	-0.24118939817397408	-0.8291862024035954	-0.7748630028589136
C	2.398536928016337	2.521793281351854	3.5988107016284303	1.9377980894413325	2.078113926972566	0	1.8240142309716871	0.9951039726410471	0.3580960568263292	0.7198916289143901
S	0.4045137839109366	1.1593160482024023	0.9130756645479027	0.2836342580559533	0.09047148713560978	0	-0.013525715193778936	1.6129621189600758	1.2648613875512849	-0.27777194727778926
T	1.4122203840257854	0.7367210210768849	0.4510021680772055	0.2706792250204188	1.0934743887709357	0	0.3205652945385108	1.4689692687989568	2.288415084064092	0.8178780650884052
V	-0.03900342376770193	-0.5102915089960041	-0.9727521518469104	-0.6851042076589605	0.010686919154597904	0	-0.7749296291496315	-0.4544734198261575	-0.7602064991085041	-1.2198541074424323
I	0.6771401585822903	0.08230772972349103	-0.05334573915705102	-0.6521600562676263	0.33782343948673144	0	0.40713127883071487	-0.3416430574010427	-0.6513499912257502	-0.6378083781187831
L	0.015725950603193987	-0.028889653493175595	-0.10750651631044253	-0.7114094700946175	0.21738819130539988	0	0.05617913588793684	-0.7976640475781533	-0.42121108201835583	-0.2627703157465984
M	-0.13053696064126302	0.0056849592755933275	0.4515378493577285	-0.4985614157072253	0.2645877103921591	0	1.564154491206198	-0.47178589822505035	-0.35257115298460956	-0.3898832348253101
F	0.7546092629484955	0.28432048163528717	-0.406538263448538	-0.464820368623821	0.064257338872073	0	0.9686191216516137	-0.5172093771732728	0.3698894981152927	-0.14914454601375635
Y	0.6266909053318998	0.7386014238208479	0.6588106703233128	-0.4487678754035955	1.0911969145406835	0	0.30568041889468606	0.3080970611153982	0.14610827988942393	0.36160875838876655
W	1.1799929065638668	1.8563206073613039	0.2876777235919893	-0.42016134163152485	-0.9413277837682936	0	-0.07481861178814449	-0.4209669512661952	0.29195574369769706	1.5979906448287042
H	-0.3703628646337193	-0.1560762862232851	-0.19923527404033994	-0.01670084215500714	1.3649578837874428	0	-0.5922896992908262	0.2826205768282905	0.002097255565028829	-0.03852978173098962
K	-0.2422078030993447	-0.26876717677038636	-0.6361675849232672	-0.5980096015091879	-0.761479950893029	0	-0.18153061751563293	1.3894394847262945	0.9469825793417502	1.3831593024101996
R	0.28150456005429203	-0.15087131394942602	-0.39822387129203873	-0.4928081313396222	0.008368642717276826	0	1.6217597791219207	1.9416049465811827	1.9488562115342916	2.582629353532111
Q	-1.2302003954436396	-1.1548015522420796	-0.6923534762143476	-0.3914604442131074	-0.8581904933533177	0	-0.08885781061892577	-0.4853473684736799	-0.6864770790818384	-0.3021875808312362
N	-1.1261093530935962	-0.8856150172571141	-0.5339970238450394	-0.4253829380981388	0.2108053223624423	0	-0.1449288335929217	0.031142124968228456	-0.6108259570689171	-0.18153714724908362
D	-1.3083367543078732	-0.7278128497663183	-0.010411451138553561	2.870429136423106	0.5389461526212674	0	-1.5240694223146165	-1.3668079319684243	-1.4174318740906724	-1.2480406332724487
E	-1.4806257228517878	-1.2539716770482643	-0.6544859551619404	1.7367615362013862	-0.1655745520926982	0	-1.5396481866255538	-1.6037234114392547	-1.4468019357263737	-1.3562646162547243
