## Supplementary material for "Proteomic Sensors for Quantitative, Multiplexed and Spatial Monitoring of Kinase Signaling": de novo algorithm script: ICK.csv

Index	-5	-4	-3	-2	-1	0	1	2	3	4
P	0.2166416983087175	0.7916945467433518	0.08670502290115839	3.8754320090656336	0.9152985889845616	0	3.863952390032427	-0.7239248805617279	0.4876011252139678	0.1841829655064961
G	0.1428246894377007	0.24641835552112018	-0.21064967255728526	-0.21118309652512124	0.5099711234269952	0	0.21595865753891963	0.3001481030532089	0.8856342309915223	0.34245918720116786
A	-0.8713956509052119	0.061819600868423925	-0.046473373302971	-0.3158117433100975	-0.30215735228437207	0	0.4169023041859357	-0.7487813006342191	-0.9883167559296218	-0.28991205094665046
C	2.0771893071135246	2.033807464894261	0.2203503639106602	0.25036770438999206	0.18072836415551607	0	0.29236473474407826	1.6792539944860796	1.9076511079497882	0.9354452928618455
S	-0.3807882388605979	0.25209896826986633	-0.18426423968607608	0.1796347236740953	1.5105338372811998	0	0.6505547340096242	2.123768057766014	1.19742958286139	1.549447052143787
T	-0.7869950572049932	-0.1962536934579053	-0.2417721398501638	0.00769481136384925	0.4015324957130718	0	0.4634100068732947	-0.7476354861275681	0.49112597874664876	3.3367772040825265
V	-1.5961637121916956	-1.129156291677004	-0.3939689407496698	-0.48303378893088866	-1.002858893058683	0	-0.25261258431001954	-1.4562264551340653	-1.1792876891977184	-0.9612390268619411
I	-1.4185605507611512	-1.238121203472832	-0.3594578013343535	-0.48839852624093005	-1.5698998061886507	0	-0.21156397831721246	-0.5512993369615112	-1.0121784348818619	-0.7714634164692487
L	-0.3751331558533066	-0.9160085561165796	-0.35947799169237254	-0.42133977064996475	-0.8268494867758903	0	-0.33473593874445673	-1.001936731529677	-0.4202986595001502	-0.5010262974281765
M	-0.5409427994605454	0.02440589833168522	-0.2313715959343357	-0.38362533488659756	0.2590541291171586	0	-0.18097759942546077	-0.3751196666436371	-0.804451121627857	-0.5174767803046075
F	-0.11426964938793333	-0.49775139410196373	-0.35049698964302967	-0.47960533919681453	-1.0561701221775806	0	-0.12108801607342053	-0.22442621576971508	-0.30700890554690896	-0.7937793426813561
Y	0.35944219796352067	-0.653642047041645	-0.38860326755374675	-0.4332280120825524	-0.5686863626753397	0	-0.49556647834286205	0.8253199703016444	0.18792317269965195	-0.23029667238853552
W	0.9853685870845764	0.5366103536720843	-0.3159110774611514	-0.34494637072172896	-0.5972303641354757	0	-0.26312318448243727	0.5239472009907893	-0.1333388258830444	-0.27053446496929207
H	0.6663235484845376	-0.21012699634950316	-0.2714097603049984	-0.4218108342416138	-0.0009258514266980696	0	-0.5431665346673555	1.40208719077604	0.8414527312011962	0.24924869448730108
K	0.6283589048122464	0.8968625652811081	0.0741463350387702	0.06556899660152002	1.6961764125555299	0	-0.4264380200022076	-0.3650280195229151	1.3970028722878227	-0.12680335092987413
R	2.1765751384318395	2.5047400460020683	4.181454840041486	1.2031735342276213	1.3887421133083218	0	-0.3736572745220878	-0.07122625036622161	0.9709583156562078	-0.25610785799797525
Q	-0.05563894183506049	0.03636602745588546	-0.16058340223086312	-0.08919173338429216	1.1919449084855729	0	-0.42760832393382536	0.21961386731581709	0.1014908471385701	-0.08734245291923923
N	-0.6275400029875504	-0.5077983494587663	-0.2803509519873998	-0.41810839492413504	0.30725603985167654	0	-0.6361702045632223	0.5716956323942931	-0.7759540591682644	-0.12558480294864233
D	0.4269401253829398	-1.0712552776272057	-0.35912454635722013	-0.549685990767436	-1.0964837605519997	0	-0.8110267404175653	0.2919791921033566	-1.2975895435401796	-0.7800679963037453
E	-0.9122364375715575	-0.9647100177364547	-0.40874081124643835	-0.5419028434605387	-1.339976013604912	0	-0.8254079495821458	-1.6722088659359822	-1.5498459694711642	-0.8859258831338399
