## Supplementary material for "Proteomic Sensors for Quantitative, Multiplexed and Spatial Monitoring of Kinase Signaling": de novo algorithm script: IKKA.csv

Index	-5	-4	-3	-2	-1	0	1	2	3	4
P	-0.14786108156886962	1.4407558069868358	1.7806940788861638	-0.701276509663747	1.447469850439963	0	-1.2810089744828568	0.21064113676504223	0.2533131961367545	0.7092446217756831
G	0.48871117318765167	0.8882820630261383	0.10097026121641067	-0.9207612762567672	-0.8994459734197066	0	0.30729770711468374	1.2665621814325754	0.9249503000126591	1.275718815076793
A	0.317586916498796	0.18850341265783188	-0.5057306431103963	-0.003382628240996125	-0.6426481633552042	0	-0.9218596049213318	-0.19104480264091545	-0.27031337994871524	-0.05365121047280157
C	0.5439309666884737	0.20006508637963413	-1.132675363238997	0.8513483913555581	-1.741290684943364	0	-0.9429074864111713	-0.061404211010547015	0.08977910544950218	0.42991501513755886
S	2.033624043781572	1.26034227137223	2.6539836819043607	1.6293954803635264	0.5839808435957353	0	1.5026305578908417	1.5883199691738894	1.4866380776839137	-0.14062695087682012
T	-0.5633505337700728	-0.3138153422534181	0.3264349931826103	0.4007509202051264	-0.21903036486601854	0	-0.32824812035702744	-0.22780684211447366	-0.42762581323031745	-0.487644421422643
V	-0.6266102754256972	-0.855902739501962	-0.8801239463372862	-0.7610055780641826	-0.7149151046708001	0	0.7963618386443255	0.17498189837753894	-0.8184864798893126	-0.9698549094010255
I	-1.033869300160867	-0.9552628921674232	-1.2387492498216355	-0.37920491741719914	-1.5838405836239353	0	1.6393065402966138	-0.6188388816550152	-0.9992606007839799	-0.670275870015884
L	-0.8018887688051644	-0.8466295869183511	-1.1622269376493817	0.8144459363237286	-0.6793835018936776	0	1.1891098973536043	-0.7517031927841535	-0.7106342317360399	-0.80263908079522
M	-0.737084988629587	-0.4336794656315301	-0.4933251469460768	-0.07256785291717648	-0.016441474971769926	0	1.5065575569493441	-0.1202306722877887	-0.5373397175596821	-0.22905646692367654
F	-0.6366193223900876	-0.7603449672265064	-0.44803386763807646	1.4897640211119922	-0.7136111402928818	0	0.37348946567620084	-0.9758258645314863	-0.9409357768647781	-0.8246529878062159
Y	-0.7804843164378046	-0.6237603017975354	-0.1248202101704999	2.0924142971426156	0.8690897025490185	0	0.6170540591896756	-0.6929711812159789	-0.05432908905740674	-0.057230752492444706
W	-0.43386393904705134	-0.6024294120069981	-0.6362795705530586	-0.7284328339524887	-0.46992212927208793	0	0.5020031573200497	-0.6783925988627374	0.02335779214401984	-0.05490401169223486
H	0.055744311545227986	-0.26221214529757236	0.1518016014198882	0.20839466391206754	0.5111935321730838	0	0.01229690296847641	0.7712610094564265	0.22793200631541402	0.5036414886877629
K	-0.7904399538454682	-1.0822474277272716	-0.33066630292611576	-1.4147358081919892	1.3518532387783382	0	-1.285690029526354	-1.5348563459870672	-1.3903791731911663	-0.739600149972091
R	-0.9109580276224615	-1.2620254407259306	-0.5937413597303022	-1.5378007103536393	-0.8339214533160172	0	-1.4929156042354008	-1.874187516256609	-1.5927054250979202	-2.416563628128457
Q	-0.28560857601539325	-0.10558206901013695	0.2204765276487235	-0.49448124827356654	1.2855750193253117	0	-0.49225993450594663	0.5296613171038547	0.41748125553528265	0.3942365267870569
N	0.21806589024082415	0.22819284956560767	1.1196648306345294	0.4088327382117263	1.557112204132508	0	-0.13475055730403643	2.132811000368272	0.5043815093218974	0.5192428980533805
D	2.250607348901513	1.963459704475185	0.36424109045115133	-0.8825854313738956	0.5563479504579132	0	-0.8645694550285088	0.48343607239798464	1.7831954735146884	1.9698277920110439
E	1.8403684328744683	1.9342905958011756	0.8281055327779874	0.0008883460793033196	0.35182823317358775	0	-0.7018979166311837	0.569587524271189	2.0309809712451843	1.6448732824702303
