## Supplementary material for "Proteomic Sensors for Quantitative, Multiplexed and Spatial Monitoring of Kinase Signaling": de novo algorithm script: IKKB.csv

Index	-5	-4	-3	-2	-1	0	1	2	3	4
P	-0.2821277550715133	0.25049775051235373	0.5790039375425122	-1.2150606460161928	0.23815213116391368	0	-1.344213650695809	0.16335594103246986	-0.34888041691887184	1.8326414333501004
G	0.0894472206465672	0.4441328686624491	-0.21533673314660276	-1.0976402711841389	-2.928089973473259	0	0.14944772515232196	0.34022963961415215	0.9411783014029426	0.367644039223442
A	0.08100299708701279	0.18976288694019056	-0.38235372496955017	-0.30857248557805955	-1.1075355115677283	0	-0.7194687333617852	-0.4810299181830782	-0.033401049551955914	0.30739145859682737
C	0.19536727708616822	0.3616200503218888	0.11055271065742586	1.1717290737180197	-0.5954828578607195	0	-0.026549392151368874	0.2144403023481411	0.5684946161621166	0.6326003856808815
S	3.904865348464549	2.9069414953573625	3.349291264464091	1.6273292922324698	1.7988233552776547	0	1.3040489745399197	2.7864163039737724	2.892891040091301	0.3297366675954402
T	0.014766838981535076	-0.14283018423810592	0.35455585627009045	0.1722121143818758	0.08963582994338505	0	-0.49887938122180575	0.5147631023579635	-0.3760186452953594	-0.3983349361808044
V	-0.4029810354236555	-0.6883773894290774	-0.6354349601205371	-0.5681957176916075	-0.0864306500915078	0	0.5862394676152176	0.08244670651596439	-0.9420482182015463	-1.159077649012799
I	-0.6226807793902966	-0.829226137522878	-0.8474955648773747	0.007902770236502215	-0.6759411943394358	0	1.7323236025996496	-0.7301214029160928	-0.8883193587100657	-1.0259753861923713
L	-0.701395969584676	-0.8162734295294108	-1.0104415661403543	0.6177111555996123	1.137650847542304	0	1.7167057504690784	-0.8095699335522918	-0.6306415407007131	-0.8515077577985871
M	-0.6258917166553278	-0.42294607440490556	-0.8422911884381545	0.08967229272535723	0.40347459699872756	0	1.0713678335271815	-1.0393842504064206	-0.66977153531885	-0.05430158700787127
F	-0.24955828870819494	-0.8230727179864316	-0.05339077636625617	1.8438648243586453	-0.5737592353691578	0	0.872836768951825	-1.1081188406874953	-0.15211752659311012	-0.7456115068085233
Y	-0.4414084681633843	-0.5670564605476065	-0.2033224142406031	1.8503653776876534	0.7987994449505474	0	0.5023718492311473	-1.1381566618562502	-0.38364562905626204	-1.0078706764006462
W	-0.349984463769212	-0.8703005027416347	-0.5254248216509357	-0.4222212664370635	-0.6510267626243451	0	0.7323934768487512	-1.527229928238971	-0.41484023283822985	0.06479303116955032
H	-0.2271565056781075	-0.3372626744927514	0.2813693085955543	0.6092758170551018	1.0981663916146458	0	-0.4746957034532185	0.8796734525505282	0.08174359687776987	-0.36954860770427383
K	-0.6611360360398331	-0.8503357559646603	-0.5427945455581217	-1.1536785906259162	0.07849343149995805	0	-1.2766684719496877	-0.7501739575659162	-0.9614278577302184	-0.774669884045457
R	-0.4741748540209765	-0.24826806471198087	1.7688131536120149	-0.8634432550903453	0.32164785886313774	0	-1.119426830443948	0.022198219470494936	-1.1384216605646835	-1.4414480908242724
Q	-0.37636947263520343	-0.4980556064427644	-0.4279821657847512	-0.6210475863743068	-0.13648464883820804	0	-0.7588657699678554	0.5004216491919553	-0.39964496017549783	0.23396344292488497
N	-0.19087761168282397	-0.21370725995598053	-0.20134196346615582	-0.071118306226154	0.7269471860915151	0	-0.6968267111635167	1.1871893938176878	0.06124476940929404	0.2959373945052471
D	0.80648864303752	1.28498503455303	-0.4554917528794733	-1.171371118575445	0.4600610514588475	0	-0.9395571949754384	0.33587478860084014	1.3965121334583062	1.9313091378438154
E	0.5138046315198534	1.8697721716209115	-0.10048405350282205	-0.49771347419601103	-0.39710129124027965	0	-0.8125836095506586	0.5567753939325419	1.3971141742536355	1.832329091085423
