## Supplementary material for "Proteomic Sensors for Quantitative, Multiplexed and Spatial Monitoring of Kinase Signaling": de novo algorithm script: IKKE.csv

Index	-5	-4	-3	-2	-1	0	1	2	3	4
P	-0.34420282377230105	-0.037260021992994885	0.5321368247398881	0.20985253155592432	0.7529053270250556	0	-0.82235697048124	-0.7414258112033297	0.396668789570318	0.5406696897072215
G	0.05397071387440439	1.0980747721815276	0.8418442887365126	-0.48972981163678464	-2.25843027150536	0	-0.5702174345391935	-1.0985574985938011	-0.23269263829838033	-0.5044487821219946
A	0.14198669533264466	0.12487708111491617	0.05842953154095709	-0.40693309105752024	-0.6707864984209947	0	-0.6501019999197627	0.5146972934707051	-0.32410306974541625	-0.4107295461525681
C	0.2256601043119433	0.5671996578338699	0.2208386578969084	0.3377867067048988	-0.16511689389968212	0	-0.36719484921389883	0.8203369700996247	0.3810387910169032	0.222915950026171
S	3.993776674683467	3.457664939710877	3.5221454098216096	1.72944875600735	1.341321305032659	0	0.36657888537495575	3.173874160780298	1.5295599222556309	-0.7681917222870668
T	0.5063941800228491	-0.12760114967390881	0.22531281827993468	0.03197231216001753	-0.027849226846641425	0	-0.3933976292296749	0.714278495699965	-0.32366068989103197	-0.69396033973039
V	-0.5017759446633234	-1.2377334719535922	-1.0826283643386059	-1.288959811769284	-0.1656207571067342	0	0.06295804365848393	0.6958931017955766	-0.31913749556695514	-0.2806070276002648
I	-0.6936910250130316	-0.8446708796477147	-1.185561284231462	-1.3312942673520403	-0.7544805455144243	0	1.5721103358260256	0.0031712973270536333	-0.6128824423981273	-0.09974237166680851
L	-0.6764200477454343	-0.4103691096630972	-0.8972440026900075	0.15757848340146835	1.1509288849498474	0	2.502210820962659	0.06960891065129977	-0.4903085755124844	0.04569260843075359
M	-0.5881382285313927	-0.4472843525303097	-0.05841563055957604	1.5333802512928014	1.8550327727700466	0	2.164850756385496	0.5214846566368838	0.2989789186840813	0.2108771827887798
F	-0.29128591011093413	-0.7435198766510792	-0.866984370980002	1.528172152356716	0.13839610899239654	0	0.6407501771826963	-0.41960000699144095	0.6706086952097936	0.6313897618517996
Y	-0.3202274933185824	-0.47553566615919285	-0.2474684874523949	1.8250061495857108	1.5628963884016605	0	0.14585870140179155	-1.0136636881252314	2.518543349330399	1.0834061528165875
W	-0.40334477154868054	-0.3660999413288404	-0.6831958069834522	-0.2916322405510359	-0.47301614964217037	0	0.025599345692691757	-0.815937874693296	1.0572580703865353	3.1762254380564245
H	-0.05986002993005135	0.017312089145717864	-0.00024135596884739715	-0.14905228650211408	0.6993711167200156	0	-0.2980878128356057	0.32544236581885033	0.7464026123400509	0.8120697426887372
K	-0.39590961195513136	-0.5892073285766777	-0.7010187697870662	-1.2402336642740106	-1.0933831923181427	0	-0.7800821927638744	-1.522919436052452	-1.9591697023182002	-1.49414859942535
R	-0.3349674574833348	-0.6965858981371027	-0.31655145299940984	-1.0955516807129533	-0.37522149148132594	0	-0.7503558252193281	-0.575938373289513	-1.413376709886182	-1.2602098971230231
Q	-0.5565331436404347	-0.40403186852685724	-0.10077436763976572	-0.6457553998787684	-0.8111149646026556	0	-0.7053891908997969	0.010410088373273485	-0.676610373908197	-0.6971418039184114
N	-0.18504452657193762	-0.1946774986329371	0.07426986377253791	-0.3370497796523771	-0.6374834984110983	0	-0.6732444694240362	-0.10890957269979698	-0.4467137316408501	-0.62509187402962
D	0.267435129249991	0.8360180563956047	0.38463839187150245	0.5043440798528038	0.206102156191168	0	-0.6909024921881094	0.015564008176632046	-0.4519452440335917	0.010423939515699136
E	0.162177516809271	0.4734304670917898	0.28046810697074204	-0.5813493895308042	-0.2744505703336107	0	-0.7795861997702791	-0.5678090871813041	-0.3484584755942918	0.10060149817332076
