## Supplementary material for "Proteomic Sensors for Quantitative, Multiplexed and Spatial Monitoring of Kinase Signaling": de novo algorithm script: IRE1.csv

Index	-5	-4	-3	-2	-1	0	1	2	3	4
P	-0.5285160356682715	-0.321937969563543	-0.021769961460545093	1.2655372323750147	-0.5312895221323607	0	-1.1063649071598014	-1.1040517692883995	-0.7847845336613679	-0.3202178037606655
G	0.3220301142650015	0.6172632495454168	1.5020106336786814	0.65656471079244	-0.5809994367229981	0	0.0021091544372627644	-0.5813701564688817	-0.33497704296675973	-0.22829107969184775
A	-0.12144791519064485	0.07390579688342745	-0.08031908448775546	-0.03475094643507571	0.22987573154981433	0	-0.19173081654733318	-0.6888829454990124	-0.5635671945993161	-0.5322174633975257
C	0.633384714941406	0.8751420076609089	1.609227491129077	1.9543994679805965	0.5355204711341763	0	0.9581116683127161	0.11399038463427412	0.11987950638866549	-0.2937397598293126
S	3.514850757399927	3.1198561324081533	1.9307671138645688	2.1441804169657446	2.459255737926504	0	1.488727536864447	0.30502700426041063	-0.02550498846886376	0.2975984792583679
T	1.0057089970299462	0.47673787249986893	0.5851407542822182	0.7192536421604171	1.2183151627945412	0	0.6640936650938616	-0.1055168156285068	-0.4016189307730139	-0.198819325369665
V	-0.3745031802238862	-0.5378419092941589	-0.42584193064396	-0.34754392588573557	-0.20604659334145128	0	-0.45645633819486897	0.3042364933981167	-0.4449643555151511	-0.3224961203481425
I	-0.19469235500539228	-0.4215949066432242	-0.5175202150374086	-1.0273346850408385	-0.9920213475459488	0	-0.6406658309192681	0.1119413127101782	-0.38707443474434056	-0.32306607694971484
L	-0.37751699250432325	-0.6634470196987647	-0.6727749000636883	-0.802555233416158	-0.8294458320354957	0	-0.6271430085651325	0.33547104415330425	-0.027476687247273784	-0.5081708394906058
M	-0.6247339253572848	-0.4564761130484814	-0.7781050714572327	-0.6466927811964797	-0.35433328842522566	0	-0.14447810485588267	0.21931620477867717	-0.23467094562667928	-0.14694383825901083
F	-0.6198590076021835	-1.1630944096596874	-0.8858308381754875	0.20362109536064107	-0.30490636588445374	0	-0.593584661789094	-0.255410255152353	0.5614645644640611	0.16040110062927423
Y	-0.39504358728793193	-0.608264716719347	-0.5200789290055882	-0.46102874196690485	0.024854770403343555	0	-0.4594700215724147	0.12284507309294411	0.54658133744793	0.45532427857017527
W	-0.4866758844243144	-0.4959115883356948	-0.7914632966688581	-1.2824952640199834	-0.6889612908010856	0	-0.462653788413589	-0.08042841158683316	0.34051618939868933	1.0214623791628028
H	-0.13519336959897169	-0.42447083433150895	-0.16029026526434473	-0.16663451942182905	1.019781752921125	0	-0.3878971333862513	1.4760285153544612	0.5374041591857036	0.08098137719232777
K	0.9252862155052612	1.2216105211748782	0.3405586265566709	0.23590030735062456	1.2698374097848706	0	1.3187594523681094	1.1392305310485384	0.7782129624614326	2.2745253087908854
R	0.39626710160845247	1.1300979721250453	2.019362220774098	0.7803319070558706	1.2120269445304288	0	2.8184821563960294	2.8529635269012728	3.5388678496362544	2.4409529748576593
Q	-0.7451937276890382	-0.636886890275265	-0.7351558341617536	-0.4364874303005495	-0.2710831538727858	0	0.06764688349819496	-0.6003464842353582	-0.5177333223504663	-0.1848719836223977
N	-0.4129654928899447	-0.16256302063106118	-0.46029756389629783	-0.5257895175839812	-0.5122541210621832	0	-0.004965205580673284	-0.7519374031689252	-0.332113629558493	-0.4433558537368073
D	-0.9334980900545081	-0.8397800504394402	-1.10904396140024	-1.469162599457553	-1.3856820886933836	0	-1.1425852001361332	-1.394119230771769	-1.0371160501777115	-1.5964410285745612
E	-0.847688337253297	-0.7823441236575195	-0.8285749885621565	-0.7593131353162578	-1.3124449405274328	0	-1.0999354998501785	-1.4189866185321385	-1.3313244532932988	-1.6326147254312355
