## Supplementary material for "Proteomic Sensors for Quantitative, Multiplexed and Spatial Monitoring of Kinase Signaling": de novo algorithm script: IRE2.csv

Index	-5	-4	-3	-2	-1	0	1	2	3	4
P	-0.373336316504234	-0.4420348360930464	0.2939794275614169	1.1936375943158228	1.0488064905798722	0	-1.2624366461566685	-0.9293130522398637	-0.783140133744895	0.45150681588058755
G	-0.08171599432633998	-0.021400970907037256	1.3134036354449787	0.26872450520077557	-0.8569777775917162	0	0.13177294948022136	-0.8913537345229284	-0.7024252725386546	-0.3653874376099279
A	-0.20382626089926428	-0.2019071711079662	-0.7120885210730655	-0.7223861494882315	0.008168628350711492	0	-0.2841249587415651	-0.9155128019166467	-0.7138639679216372	-0.7124222663092366
C	0.03135465425805145	0.013483147425898252	0.1813670300935573	0.20491428689408958	0.13894158227118242	0	0.8178993706331062	-0.15447481307903513	-0.23556447067372918	-0.04777728421096802
S	1.9219149585206694	2.208383970729056	1.5293917929937229	1.341193984395083	2.5346069397075306	0	0.7961566326036973	-0.29610792732002733	-0.5425453762163435	-0.38724762072902785
T	-0.12949121759616997	0.42011098743601477	0.12443811055645371	0.25539178931551076	0.9592333618394129	0	0.3389571813868518	-0.5287093205329564	-0.608474325533806	-0.38715701500197636
V	-1.0318913896897	-0.9538124820420728	-1.1117285286998768	-1.0553791657729223	-0.40754847355770124	0	-0.405748140369611	0.2887181330814491	-0.3563888310935598	-0.32079468095527175
I	-0.743972819151458	-1.0447612810398685	-1.0405305553840032	-1.269695362327667	-1.654865921203002	0	-0.44958828089052405	0.1861002611900137	0.3712908983693062	0.15886272924772019
L	-1.0718023324651582	-1.1721348512423966	-1.632158302424662	-1.5537198079665857	-1.3338744343637103	0	-0.5685806043049412	0.6164498112523448	0.581413954150473	-0.12384296412579089
M	-1.0326368306513631	-0.9811811915441422	-0.7302592649665992	-0.7650415383729933	-0.3449736476127837	0	0.2515217921006876	0.5191876531739021	0.015129932495898413	0.03656190872864009
F	-1.0601475885521168	-1.2267867554012806	-1.5599725178720985	-0.5835825259782285	-0.33930909101842216	0	-0.5987228438311416	-0.32223390940777813	0.40323575060029426	-0.35068789957016755
Y	-0.5504991667168871	-0.6269424774611857	-0.3724095863775764	-0.9258454146654043	0.3984266882089727	0	-0.5809213238536167	1.9959302900634	0.479539480474735	0.16214811773409393
W	-0.44147482332736276	-0.17532927597347078	-0.6712758732786861	-1.3440722270802898	-0.7511477823658405	0	-0.7679313415915281	-0.33982648720874675	0.6752878176997843	0.6040524176472666
H	0.6317366976190514	0.41270880659469855	0.64132485068534	0.16184489258591483	1.3864561528902384	0	-0.23115285350133724	-0.27381603675094274	0.4348438827207444	0.26903603525967607
K	1.7820939654493422	1.5951069337979227	0.40950433498933936	1.4262669438859663	-0.33309506216089746	0	1.7017468053151026	1.7727046379807223	0.5980436696677874	2.5384127020845844
R	2.3374665717648297	1.7213098216049982	1.7873424894660308	1.6571639774591944	-0.374848533217523	0	2.8611634577764566	2.2806997379632348	3.4744642835854433	2.2012227131285154
Q	0.33969770824777545	0.31266593929634906	1.086068516503604	0.7792470335941456	0.9058865557579069	0	0.5499369129164233	-0.24441005182433104	-0.45988540169714587	0.1605859446764203
N	0.4186882483927902	1.1046456445878687	0.8257569840296394	0.23473207097272075	-0.2520083342783534	0	-0.11931483488856987	-0.6426309447585086	-0.6581721909183046	-0.5795190242572036
D	-0.22818288459793215	-0.5137172592256106	-0.3466052080878712	-0.21472797959154627	-1.0121483915570701	0	-1.1942465967021665	-1.0671407758213571	-0.9502892038488672	-1.630374331141874
E	-0.5139751797745236	-0.42840669943472537	-0.015548814159652152	0.9113330926246416	0.2802710493211875	0	-0.9863866773808742	-1.0542606693219434	-1.0225004955775236	-1.677178860476061
