## Supplementary material for "Proteomic Sensors for Quantitative, Multiplexed and Spatial Monitoring of Kinase Signaling": de novo algorithm script: JNK2.csv

Index	-5	-4	-3	-2	-1	0	1	2	3	4
P	1.5279520156317707	0.27223758893370215	0.28698384841258046	2.0524605281686137	0.6737948223156586	0	4.221332380482396	-0.7946947796163805	-0.49911060886047404	2.722484990859174
G	0.43847223639286925	0.019027089403408897	0.4628759465342966	-0.6917901638749875	0.6656524658267629	0	-0.1276606038398575	0.23712565063343247	0.5556021827294709	1.287220207537776
A	0.37928551588162995	0.08994027747062724	0.5884502462895798	1.3583695111274172	0.3032686569144112	0	-0.24201112891564563	-0.3383583975579611	0.39528271380937946	0.6508150810299121
C	1.6463601353664739	1.0532114164609185	1.6125938975375098	0.8546212510582307	-0.0657113244920018	0	-0.19680549193660565	0.7292449979746001	-0.01621856730575788	0.8425140289998666
S	1.1080136646821896	1.9838625431702126	2.132365546479803	1.13182886306233	1.98388874349675	0	-0.01771403451631813	1.498203411751714	2.8153071649071135	0.2870097297862837
T	1.8609543497685987	2.7848286599698557	1.8752516147607723	1.3885391539352474	1.313656246260637	0	0.14895803313028141	3.1845550518578007	2.5357724425593875	-0.013810307924794636
V	-1.058693529861661	-1.9935902068741098	-1.2028155671998015	0.2622191791650126	-0.9248399910163128	0	-0.24166421119570572	0.3565108627645917	-0.5665002657341386	-0.6218987508389832
I	-1.2121721375428642	-0.7047562893802954	-1.2303311604283294	0.19311377409479916	-1.1251538486507966	0	-0.20671734670723746	0.0932842095150698	-0.9052560092493331	-0.5795580180336971
L	-0.6366439951475952	-0.33868390105036245	-0.013210172729854325	1.2936611463095296	0.9493417506060567	0	-0.19585553251009574	-0.00787222178213266	-0.5107559393530827	-0.9695102285570972
M	-1.2112404986252625	-0.24872830362646642	-0.5929668266224283	0.1953081661131719	1.0269332905294404	0	-0.25072190076771095	0.9621578706328543	-0.38141833565854333	-0.4365603457984033
F	-0.5243531533861888	-0.4339781489803061	-1.0283967996062442	-0.601214855478231	-1.1705844271314085	0	-0.23435714319927475	-0.7452668639507521	-0.6712501489368334	-0.8932506273571027
Y	0.07702750034128156	-0.12052348519610462	-0.7980400737979614	-0.8946544074789742	-0.9779028561576351	0	-0.2784877411162399	-0.7535061138713269	-0.5438646721005544	-1.2924399837470701
W	-0.8081002346985353	-0.2817433380839652	-1.3496245134780025	-0.8483718242617311	-1.6226684547580217	0	-0.25478506048171745	-0.8479953555819791	-0.3937447905018024	-0.8438274708918179
H	-0.6291095762855522	-0.6609653410769	-0.5199295454595796	-0.9181122974343822	-0.1822240157077492	0	-0.2950877685907979	-0.32405866667647887	-0.33839412093385385	0.029040643768309463
K	1.321071237227767	-0.12644753345071025	-0.6502640497865203	-0.8461293260272438	0.07597422292028146	0	-0.3064286660460688	-0.9468816446648055	-0.8887701475665616	-0.938168709034231
R	-0.16439022933533376	-0.5051333737568259	0.019092802434321564	-0.7175397591097414	0.5626194750340261	0	-0.29787566764610723	-0.6548869722962434	-0.46416060824339145	-0.9067533053554785
Q	-0.19569292206175434	-0.1983432820978462	-0.06893210065709302	-0.5676214151106822	0.9171096468675113	0	-0.2957561082354756	-0.22151561260099267	-0.29779031189563837	0.11442098843833362
N	-0.5556741227312142	-0.6400087581460124	-0.05266158812322167	-0.9186755915027083	-0.636631220079124	0	-0.30431926459078157	-0.19865333927926346	-0.358271221653574	-0.344257427466021
D	-0.47260033033466575	0.14549326795793394	0.1561333709196587	-0.6445949936289338	-1.1535795609402613	0	-0.31279750223330793	-0.38589475229880293	0.2998271473492698	0.8319741521205508
E	-0.8904659252819569	-0.09569888164675858	0.37342512452051685	-1.0814169391267374	-0.6129436218382219	0	-0.3112452410837299	-0.8414973349529419	0.23371409663891804	1.0745553524644864
