## Supplementary material for "Proteomic Sensors for Quantitative, Multiplexed and Spatial Monitoring of Kinase Signaling": de novo algorithm script: JNK3.csv

Index	-5	-4	-3	-2	-1	0	1	2	3	4
P	1.0442079593984332	0.25151103103675077	0.4539703869440054	1.7490285390918865	1.8357991300631333	0	4.231290346287658	-1.2893081494800682	-1.483890291116742	2.299454000754169
G	0.3216729637891868	-0.20078469544416375	0.21677157173359307	-0.5300412821508378	0.5302683943896608	0	-0.12244104768270221	-0.0439721017673232	0.8822110187285855	0.454178770016136
A	0.4203665662889095	0.22002871951780445	0.5232455569656843	1.8135555677617274	0.19576873916399326	0	-0.2025167375660496	-0.4623793340925387	0.6485546694563858	0.8148629387836103
C	2.1973009196528084	1.6796213097628547	2.8022021157557275	1.2498731775912497	0.36276272660022246	0	-0.16756715229452762	1.0839307930893956	0.2952917945244149	0.9986879531050982
S	0.7344900458857027	1.9661584390916502	1.1454607213585486	0.8067961461988472	1.2405935386427096	0	-0.0373304864599018	0.9204335712036291	2.0600246157154376	-0.649573666674577
T	1.1853087545683454	2.427589387051413	0.7525677862396983	0.7541660420141391	0.9069123588161907	0	0.041732713784836804	2.982278053193229	1.4965439641096663	-0.4866203345537382
V	-0.5763083389246907	-0.7673103703506121	-1.3243077591345322	0.5690203799865157	-1.0654621692560255	0	-0.24399923718987437	0.6986845188632191	-1.0253555447925007	-0.8237437137892556
I	-1.252174232332017	-1.1283083663608284	-1.2566694760317985	0.26402539484628545	-1.5665275942469061	0	-0.2505995968482136	0.23512735741648083	-1.390136623344279	-0.9913246264226788
L	-1.6145716313898926	-1.0041622720985515	-0.8191306875269833	1.4700274227528722	0.7006776288685564	0	-0.2444801944218502	0.2538475037143712	-0.8890015163943216	-0.3927770608475084
M	-1.3139933767006975	-0.3390947138708269	-0.07120904952621984	-0.044941063226873766	0.9944256046769878	0	-0.24343902732087058	1.27740115926811	-0.45210251922732597	-0.5084215856866907
F	-0.7244780705010785	-0.7396025177963177	-0.27401059154189633	-0.8757221508059896	-1.1887851690973676	0	-0.20864749827502227	-0.7772225006511966	-0.43112899948724276	-0.6803419210700797
Y	0.16188337440350006	-0.4572998086709209	-0.5384125144726288	-0.9839094919120641	-0.9271057202421396	0	-0.2739639451751646	-0.8423258719121834	-0.22891027599466832	-1.230198570518451
W	-0.3711314035371715	-0.08605649950252132	-0.15735934382172537	-0.8664105166522624	-1.3178017504366446	0	-0.27493733238503865	-0.8653294219218454	-0.12969420932973286	-1.372399301653603
H	-0.38218121442055847	-0.2707104789446061	0.027832712473058404	-0.9269274354502238	0.38038081335246815	0	-0.2786752639479177	-0.18892322877988094	0.3120731103798051	0.5613801863466359
K	-1.1929452636105	-0.925234375042342	-1.5594539561211094	-0.9339006776639952	-0.22459819256322966	0	-0.28396031687036283	-0.749519099764332	-1.348482167903271	-0.8201578983076971
R	0.024107212853188065	-0.5572258881737442	-0.7079466692393185	-0.8251981334163537	-0.10718276007495381	0	-0.2834040956075777	-0.6068254160306085	-0.38462370278938457	-0.48298452373948536
Q	0.04188724088906888	-0.32587490406248687	-0.41170478683634776	-0.5960510198362352	1.4031942570953282	0	-0.287380903300061	-0.23848303096665677	-0.21485560966184106	0.218662415446571
N	-0.518883829447402	-0.7758311707052576	-0.15522433878734662	-0.9233625514652937	-0.7838903985391671	0	-0.28356555051316384	-0.2353766014611608	-0.021007069440431993	0.3390589223303942
D	1.3799006763392259	0.6543790682613166	1.0641819625608793	-0.23694906758547918	-0.6103601680651404	0	-0.2885793341883927	-0.2911771922711782	1.031224563179564	1.5773916747982517
E	0.4355416467956392	0.3782081063013882	0.2891963590087135	-0.9330792800779135	-0.7590692691476737	0	-0.2975353400258032	-0.8608610076494598	1.2732647933878822	1.174866341682894
