## Supplementary material for "Proteomic Sensors for Quantitative, Multiplexed and Spatial Monitoring of Kinase Signaling": de novo algorithm script: KHS1.csv

Index	-5	-4	-3	-2	-1	0	1	2	3	4
P	0.2573488972968202	0.4005861224055997	-0.15952971770493993	-0.09460682919905122	0.4275153463269655	0	-0.7789653406188924	0.05368201684757586	0.13225351564722881	0.2891255887875915
G	0.3182935293793302	0.6216980702325168	0.6479063484713846	0.6482140582959501	1.8638936704562017	0	-0.5269385035661551	-0.06623924913244734	-0.19826980052439275	0.5628994042254593
A	0.15755850796701776	-0.1719816750791628	-0.23701216566404382	0.5167615596820417	-0.14156750145741911	0	-0.5266534288243597	-0.13227871140376785	-0.5344346171784762	-0.2160091542038165
C	0.16229419948865803	0.05797575703241654	0.0051393151978191675	0.5476652296285057	-0.22347309415931904	0	-0.18689659675775686	-0.47580058698883854	-0.5244409592697079	0.19645787932000397
S	0.5238538096203881	0.7113046689980964	0.5146507337982679	0.6379884022024611	0.5603295391860894	0	-0.08881722292953427	0.33840675356856315	-0.14690251805646887	-0.07524282446045102
T	3.921936396376771	3.533375857247906	2.137560944717638	2.9327303202210375	0.5445698882772884	0	2.5249655269420654	2.3577582292575183	1.5467137175956063	1.825017067042595
V	-0.404134601873976	-0.8443103371695113	-1.0468268220388461	-0.7228597020571205	-1.6057798447912988	0	-0.3417090658136992	-0.8438164157355377	-0.5780291790894753	-1.0404415124125423
I	-0.7507215361232409	-1.100164317009016	-1.1846334881106635	-0.9825651111743565	-1.7709951145666984	0	0.7159224644855903	-1.050018294610565	-0.7685545090363933	-1.0690754373304945
L	-0.8252669703094709	-0.8960023996038547	-0.9671444685013991	-1.0019641576995193	-0.500516865437752	0	2.2648906880530673	-0.6104095586870958	-0.493168484268823	-0.7831710123104004
M	-0.5268075783060232	-0.6486942064735324	-0.8171821844648843	-0.7168619964641316	-0.04181370376284947	0	1.581161776804683	-0.42793523631244323	-0.47174937610579415	-0.5078841798809198
F	-0.3075512296089526	-0.26666377932817803	-0.7141895656828856	-0.09841207357536398	-0.7727872267599711	0	-0.04082558633209189	-0.8114895018619616	-0.44979109136848183	-0.825730961685432
Y	-0.24958397173557448	-0.12113473605589568	-0.1800161852408663	0.6551450704600142	0.4193826162518033	0	-0.2924226165929714	-0.5139670525396456	-0.13292052061201798	-0.4412741921582859
W	-0.16693011071069808	0.36238633016572225	0.12803317309039716	0.3863968615046867	-0.5925241440318476	0	0.13082037415578487	-0.6481304135190803	0.060956756240888824	-0.2767890212191925
H	-0.23685891524750177	-0.01691067797923976	0.2931009682776999	0.6109560070495661	0.687512068821585	0	-0.5076873137258563	0.06341478608154405	0.26281446499082933	0.35940024119415137
K	0.14735999788212487	0.40967576616017376	2.0464389544164976	-0.44004189209654065	0.9874343858211164	0	-0.51338794305449	2.006522883591843	1.0425067289541567	2.504389626345536
R	0.07873449220493704	0.42738517901059775	1.5254433237145535	0.5068465394121645	1.525367738591933	0	-0.41994064052416197	2.1138834884002597	3.3798469454425764	1.4925248448913515
Q	-0.44409556152077256	-0.3615033343997107	0.052557439941269796	-0.6472170867355668	-0.028876720535517906	0	-0.5521030932738005	0.04162478910533761	-0.17692385184197676	0.20594871947375384
N	-0.35183759575682805	-0.4318090486292533	0.1364836257957274	0.1287678119977752	0.9937108923199408	0	-0.6021549600363594	-0.106503956292191	-0.08806241116635335	0.008796798224575856
D	-0.6387333150606594	-0.9069084824917286	-1.0502527933051409	-1.3049878207524395	-0.9525868706975811	0	-0.9208516164954146	-0.5439856115298387	-0.8932624387452979	-1.0120999037784824
E	-0.66485844396235	-0.7583047570339422	-1.1305274367075868	-1.5619551907001128	-1.378795059852669	0	-0.9184069018956456	-0.7447183582392313	-0.9685823716076274	-1.196841970065003
