## Supplementary material for "Proteomic Sensors for Quantitative, Multiplexed and Spatial Monitoring of Kinase Signaling": de novo algorithm script: KHS2.csv

Index	-5	-4	-3	-2	-1	0	1	2	3	4
P	-0.09034809044331996	0.10477823787200542	0.028364086891669294	-0.5490594415097574	-0.5865356945611306	0	-0.6943329609265984	0.06638470616988654	-0.0891106302671511	0.18753593543710384
G	0.20746634369535236	0.8310305738582512	0.8463184806313712	0.6327667847372751	1.9238840992428854	0	-0.5062802485896112	-0.1286244577275018	-0.1890905012473191	0.21436387844842952
A	-0.1545325612652297	-0.34441805270974063	-0.4719561308727107	-0.05962327386145316	-0.08706830827247534	0	-0.6493320678959824	-0.37417803816583467	-0.3723795635135374	-0.30786328405895697
C	0.05672423485157551	0.1442064615304641	0.14422701187261336	0.7501790922172007	-0.0808552152092011	0	-0.16294650685743609	-0.37787395803906115	-0.44451837488312057	-0.1560832225869111
S	0.32646079059005584	0.694998642061392	0.1672806407948728	0.6282060950092951	0.25422427101476935	0	0.037845288730220805	0.4052745927380263	-0.03490974172400187	0.32689895353856757
T	3.9650401860806483	3.299151206088829	1.7564641079571337	2.8543913446878126	0.5142105906297908	0	2.376903611907765	2.0715462291763695	0.9543333698187262	1.8964453447802425
V	-0.5009736904788096	-1.085782184624831	-1.0114651011815847	-0.6275991676341994	-1.38668212920128	0	-0.44906236747940204	-0.811154754178253	-0.5540160418809907	-0.8243443992596127
I	-0.5903548669790215	-1.0840764114197574	-0.9608294558886332	-0.9130543647738721	-1.5614024128706636	0	0.6432245132123088	-0.8968098563497162	-0.6216759586530635	-0.8540353354177832
L	-0.7889429040431472	-0.9406318222632769	-0.8731784165769613	-0.9560966626432676	-0.33836365046152245	0	2.4883869934033127	-0.6022346523646414	-0.49969577329580595	-0.8822588070246045
M	-0.4589007072709368	-0.6061936040950977	-0.7802975059483597	-0.8906108287834399	0.06497779862975363	0	1.5336177361790948	-0.5280201114729743	-0.5402744101072353	-0.3946698059693268
F	-0.3707375917984788	-0.2682539068595616	-0.5409023028654351	0.08056551783310976	-0.6901414345825351	0	-0.04386708175681652	-0.7689179128376928	-0.5135187022490437	-0.9165525153826667
Y	-0.24576958081941036	-0.3330153434676325	-0.16345725163364616	1.0499767788671153	0.07977445816829794	0	-0.30475517137214	-0.5862955639121121	-0.2666660393764499	-0.43746498374999765
W	-0.15273796826365976	0.18861929600029956	-0.2451710599759914	0.35996311631416245	-0.7415118925646825	0	0.0005544075945061203	-0.6913782021760599	-0.13972846604667513	-0.12431552288390478
H	-0.15724402424898082	-0.13721999735873813	0.12059133037592626	0.45023937686427656	0.4079659730625564	0	-0.5125691210617113	0.022475093467267428	0.016839402798735314	0.057036642915816525
K	0.47125356710073796	0.693886813759586	2.2693070763440137	-0.27633949204144154	1.3434437969579704	0	-0.47814873837888255	1.903078552140169	1.3503657180673172	2.43625177327373
R	0.4025762496597231	1.0868670547609007	2.020623198303716	0.7726581572878738	1.909526961901742	0	-0.45054878177311986	2.547372603417136	3.6348416076152295	1.7269401769415758
Q	-0.456502667847389	-0.4416604557657452	-0.41861180445997953	-0.6887998702305537	-0.044892967128178245	0	-0.46524407414975166	-0.1814994178209446	-0.07807901588702909	0.33518988364249375
N	-0.24774586821588446	-0.6101798163993153	0.013315191257382467	0.0773239163986581	1.108811922318844	0	-0.48789109395401714	0.007194106750363054	-0.16661149688777543	0.022520323893562438
D	-0.4990764843211382	-0.6560437140228367	-0.9657245732977259	-1.2292230937034634	-0.8607897719547851	0	-0.9244044349672613	-0.5236794246746684	-0.6817249455482391	-1.0668805126770107
E	-0.7156543659826881	-0.5360629769451948	-0.934897521727673	-1.46586398503533	-1.2285763951201547	0	-0.9511499018644771	-0.5526595341397577	-0.7643804367325698	-1.2387145238607449
