## Supplementary material for "Proteomic Sensors for Quantitative, Multiplexed and Spatial Monitoring of Kinase Signaling": de novo algorithm script: KIS.csv

Index	-5	-4	-3	-2	-1	0	1	2	3	4
P	-0.3139122392228074	-0.07270074227200551	-0.030790362554478905	0.27903032677145384	2.011261482510712	0	4.218165238609108	2.3819001186959907	3.9039204794788627	0.045237316893750226
G	-0.24289691747945666	-0.22434059426202657	-0.0883630332331979	0.08301284083970313	1.141199832892405	0	-0.05699276760769716	0.033936901520667015	-0.14402133629043884	-0.3708382983229212
A	-0.2647132601788753	-0.28608283014843106	-0.3616840683479708	-0.056332166579651614	0.21912879446707798	0	-0.12712983389446478	0.09293323805234091	0.5647033599768754	0.23490653697118616
C	0.554090999698318	0.4751811855751171	0.9673394381201241	1.5650703965541113	1.5343729510211697	0	0.017479679176602463	2.249971730109996	0.7900760759494819	1.845302713280911
S	3.7918513323783536	4.00215382205585	2.9476439409143227	2.026104660876655	1.476234114418385	0	0.09606123746324477	0.543509323379264	0.08097719541481906	0.007202345924430287
T	-0.3791887394593067	-0.3186056524189027	-0.21414867729239762	-0.08917369592922414	-0.26571904249664885	0	-0.23002299746863347	-0.17736120104612926	-0.09981069922895426	0.6478809256036531
V	-0.6348970830160613	-0.5278231060263994	-0.5673201821491008	-0.48394161382644085	-0.7313821451841094	0	-0.23303703358396427	0.7711681849178497	-0.1642754273932453	2.2008987919414924
I	-0.3482011788454577	-0.3329917990180954	-0.5512526181437528	-0.6439155638284324	-1.0363169941809072	0	-0.1460682160432893	0.29608259213475313	-0.2873448517454536	0.8023916747319008
L	0.1357446621897076	-0.29752024589265835	-0.5870808973237337	-0.626460678622436	-0.6224031873222762	0	-0.2839991335225256	-0.11184887820328245	-0.18020232908855394	-0.5152981518730133
M	-0.6515803975277288	-0.5612467721761071	-0.6151329939372971	-0.7272953291033869	-0.8098588716567308	0	-0.28442837911634067	-0.7525001703215912	-0.4654423396248686	-0.5509566394272635
F	-0.7071914458999535	-0.5190363408587724	-0.6384497595417516	-0.6245090951052521	-0.9648880969049178	0	-0.2932921342543603	0.06687230528398354	0.08093124296093412	-0.6114783122141171
Y	-0.6501703389884097	-0.5509894147490779	-0.572096214940238	-0.6713313021417494	-0.9135623153060621	0	-0.29587792302144306	0.4770601203964382	-0.13996876750020576	-0.43452861566320117
W	-0.013132613284598369	0.5981411869847268	-0.5953197948858387	-0.6861929873317617	-0.9283461843230337	0	-0.28425767912438166	-0.5764390034375456	-0.327168123566972	-0.6948715310594791
H	0.5207256678769512	-0.38089594096900997	-0.4185583821350501	-0.5782288595809988	-0.4698736167140442	0	-0.290523333799992	-0.3129196236150015	-0.05570509634777808	-0.7273389014038956
K	0.8356110680162233	-0.08316090748336523	-0.6399460855810472	-0.6787864483920132	-0.307437495856856	0	-0.2504421105418587	0.015021562617359197	-0.5965884548003763	-0.7781636229510083
R	-0.6507683490957014	-0.5886758175378095	-0.5852353928386184	-0.7368636781782975	-0.6183521816442644	0	-0.27281811767494935	-0.25972832897959675	-0.22540422622669923	-0.9878250799847699
Q	-0.7833553622546726	-0.4904668554447177	-0.44194155591018197	-0.6054173587176573	-0.2657627749443092	0	-0.3032992133151307	-0.8318457844917179	-0.6281588847253697	1.0561304382264896
N	0.05897365531392013	0.04829815502772807	-0.11140452625919933	-0.2775938592274543	0.7000130906481137	0	-0.313356537402774	-0.9937543375570439	-0.674729508525659	-1.233513014321451
D	-0.057543619864292524	0.20815785368127052	2.1845497938594485	2.6166190789495003	1.4504780044542074	0	-0.33764884327600486	-1.5479475588798544	-0.751319119879303	-1.2182568897029593
E	-0.19944584035615265	-0.09739518406731493	0.9191913721799597	0.9162053325733337	-0.5987853638779129	0	-0.32851190160114635	-1.3641111905768826	-0.6804691888370962	1.2831183133502633
