## Supplementary material for "Proteomic Sensors for Quantitative, Multiplexed and Spatial Monitoring of Kinase Signaling": de novo algorithm script: LATS1.csv

Index	-5	-4	-3	-2	-1	0	1	2	3	4
P	-0.32522704723671153	0.9415640831011071	1.6280555189920458	-0.11638264354264086	2.8489334215745843	0	-1.257859148118539	-0.630771833224295	0.255903031370813	-0.24524328723620004
G	-0.027324009476140144	-0.0973478273267577	-0.1843794911844397	-0.32842580363824375	0.4899032988416391	0	-0.9159943373372222	-0.5545561466215615	0.6871648838289446	0.9989208670317371
A	-0.3642382733145315	0.011215200907272046	-0.44578911676318794	-0.37606508936950994	-0.45649165769014144	0	-1.221540563174145	-0.6991909747907004	-0.24221667374828523	-0.680886291428199
C	0.2961215112355292	0.08720493042025892	-0.3517986899136198	-0.5806458497435559	-0.5056873835516554	0	-0.031334681547319276	0.01687941589781349	0.6223240905901772	1.7977971824379437
S	0.21842945749516673	1.7088608211724	0.012960321513410913	1.1576434125190287	-0.32738418982286005	0	0.5643335663526835	2.2391387124760986	1.442954690193173	0.0753704329229181
T	1.6997677807873492	1.942504458132291	0.42324499886071054	1.0214061433610682	-0.4491365317472588	0	0.9624267056813758	1.5356067894713477	0.05367532738612124	1.256139389357885
V	-0.5838846524478738	-1.2883075114460392	-0.827643839138384	-1.5051443121662988	-0.9009640336274034	0	-0.7637773727414854	-0.7297535020465046	-0.6027682080057409	-1.39814771700781
I	-0.7447148308090713	-1.6409446645069174	-0.9120233765174192	-1.6394386220930632	-1.0174627343762492	0	-0.2326017582848387	0.5361508829037984	-1.1769231895623267	-1.0688516298393311
L	-0.693199862705513	-1.2619721094816552	-0.8441604384023541	-1.4749512842644215	-0.701146548259198	0	1.4408481220809166	0.4113067707124433	-0.31293013746073056	-1.1905125976251514
M	-0.4347642473689727	-0.7686939600082247	-0.703937439049768	-0.7731663789044648	-0.3853796797620994	0	2.585111107885372	-0.3540809119217013	-1.1426559843452686	-0.2049530726995608
F	-0.5865787972871739	-0.662603647042102	-0.7679812613382284	-0.6312861497124106	-0.9339818780676029	0	-0.8324182216956113	-0.9765990478097011	-0.7736017385858521	-0.9245973096710535
Y	-0.2904433140067348	-0.40860243665243934	-0.22014686250522694	-0.14239563603238545	-0.47243757356402183	0	-0.4216834519594718	-0.7679905937262322	-0.9692226882876562	0.058768505720128525
W	-0.3151197392863408	1.1452189600371754	-0.36149815382191697	-0.16239159896541433	-0.7040158043245762	0	0.7812080221413554	-1.142258147908154	0.16273690464759466	-0.5048756579765221
H	3.616586953914125	1.4172767011773661	0.23316472456308582	-0.15151948532732898	-0.07571317267148928	0	-0.26794049639968476	0.23035825530265075	0.030531044975026917	0.5592440098496141
K	-0.16486153979799964	0.19068530817088444	0.9438885465617712	0.7013023732302311	1.988471336551087	0	0.6634240643661973	-1.058258683966043	1.2128974640166994	-0.7202354762477006
R	0.043044029293183315	0.3034938861463486	3.284051370541086	1.6409597477196745	-0.04195634924120264	0	-1.140666987393151	0.24139445612060115	-1.854529334950491	-1.026115569958319
Q	-0.46104654982290066	-0.15442837244070481	-0.36488002719091456	0.7992455516975503	0.10351484130787166	0	-0.38692185687221115	-0.565190066772516	-0.4130718297218118	-0.44674651491561956
N	-0.2846818127937555	-0.3873896502351049	-0.29163572283740885	0.0763411981489082	0.35655869268111007	0	-0.3958771552758282	0.03997657253357634	-0.3452671780182222	0.7002000864530311
D	-0.12238344160784034	-0.3693406006294956	0.2876813527183921	1.9152867600196384	1.2963125300617895	0	-0.04629925627917378	0.010098197408214802	2.102131282123769	1.3730920088649972
E	-0.4754816147637922	-0.7083935694956612	-0.5371724150876341	0.5696276670636377	-0.1119365843123221	0	0.9175636985707766	2.217739855960866	1.2628682435540723	1.5916326419672078
