## Supplementary material for "Proteomic Sensors for Quantitative, Multiplexed and Spatial Monitoring of Kinase Signaling": de novo algorithm script: LATS2.csv

Index	-5	-4	-3	-2	-1	0	1	2	3	4
P	-0.26863529428238225	0.9279558357283922	0.507497156632609	-0.5479420686264314	2.3253831530162272	0	-2.1716527526731277	-0.43886948645704515	0.03065615814932038	1.1384671125839507
G	-0.24954745196498604	0.362394514509181	-0.22835719154857367	0.15455653812698228	0.06253326556865797	0	-0.4966541081470599	0.7031776702939003	1.6832590478432803	0.9027702873597774
A	-0.32181471864298	0.34830196380416534	-0.23104018043175992	-0.5022261121164745	-0.42412272804769335	0	-1.4109944418207772	0.047595878343909284	-0.5683046989414027	-1.0436036474122448
C	0.2933050573808577	0.8582899867008168	-0.2001440050636467	-0.6091553737350504	-0.5391780086230273	0	0.5370804109680797	0.04035302171978424	0.5519642191353547	1.0769812002651487
S	0.2665079302573913	1.2177261278599802	0.40772161170186544	1.8383912000253162	-0.00703953202791864	0	2.1488785115014464	2.4278239419227634	2.351501885414869	-0.5939276640082992
T	-0.25990604514643517	-0.4505039024060074	-0.40223586441691234	0.42522367355565477	-0.691242257167094	0	-0.6671773644232938	-0.44510315865262423	-1.1478756531197556	-0.20340620397414594
V	-0.455683339907959	-1.4633830010495275	-0.6893735927459793	-1.3146760379001148	-0.8571934350556667	0	-0.6084064064453917	-0.38472244693428986	-0.9384077929518722	-1.6647886403934662
I	-0.5640042370182996	-1.6271442964538083	-0.7748009673720492	-1.4042135402864067	-1.0084397136658885	0	0.3770042873337544	-0.3462202544266879	-0.8351812105417332	-1.1564618900965218
L	-0.4456794101171231	-1.3377903274280465	-0.7185583958240613	-1.2655055711863352	-0.4137592777124922	0	0.2401725929431723	-0.33264294651299986	-0.6812666636587842	-1.1916129638284945
M	-0.4609687036519584	-0.33486706063949834	-0.6525949187513861	-0.2704058548445738	-0.3965942385553478	0	1.3831862423931516	-0.36593274474484677	-0.5174915719599038	0.24319636812010076
F	-0.27648743141658316	-0.15398656998189125	-0.5960705625927396	-0.5519929007825669	-0.7632248312207052	0	0.7636177383758366	-0.5857264743038171	-0.6126327988860522	-0.4826587879123429
Y	-0.19487291604522297	-0.19879817390210083	-0.26512126759630383	-0.5160673541532729	-0.28407085266472176	0	0.4335013904179642	-0.0875819820452932	-0.5183633303605356	-0.02911709455058218
W	0.015807783483624358	0.13221163189786111	-0.30915676424076816	-0.2922993813541629	-0.3378329776199161	0	0.5891924046880137	-0.41750058597342143	-0.003189861755208999	-0.4067256962565169
H	4.0875684424946	0.975978945771614	0.6952212869601875	0.7344282626179394	0.17822471109600269	0	-0.1334576690624707	0.29625074972171644	0.5634693932050012	1.0495520078646303
K	0.07999022039818894	0.7025408977845997	1.4595405256191776	-0.043788345096889274	2.882196917986904	0	-0.6653334135132096	-1.115319418770331	-0.5380925672671705	-0.8617414983144722
R	0.3183517532312212	2.240349232148792	3.511253930421383	0.40506169971079864	0.7471875623916843	0	-0.9843125198028552	-1.1158166454014387	-1.3679886406641388	-0.9145107344604677
Q	-0.239935143136455	0.15365032641283025	-0.09572365885830848	2.490014471613816	0.38060371708925717	0	0.22483047771391093	-0.4466265901814841	0.01583687638418781	0.14648049002937055
N	-0.3278524006291533	-0.3213043921574163	-0.21300640771162668	1.1385428693665107	0.26505395136083987	0	1.1569775541761664	-0.096901335912571	0.0021611664742765524	0.9671915995984822
D	-0.43219224535655	-1.150551521551293	-0.5442072171172173	-0.2877044159497841	-0.40934293714131165	0	-0.4546218987734435	2.8884279479512878	1.4349631092476307	1.355280223866504
E	-0.5639518499297966	-0.8810702170486435	-0.6608435170638897	0.4197582410150453	-0.7091424890077873	0	-0.2618310358498641	-0.22466513963651036	1.0949829342526374	1.6686355315195835
