## Supplementary material for "Proteomic Sensors for Quantitative, Multiplexed and Spatial Monitoring of Kinase Signaling": de novo algorithm script: LKB1.csv

Index	-5	-4	-3	-2	-1	0	1	2	3	4
P	2.5583856724759406	0.5441184276613227	0.25060976585566486	-0.5866546569360171	-1.038485120908775	0	-0.9583171687365069	1.619611713866358	1.203142145153967	2.432097342096653
G	0.8599649339458915	0.1302433946407943	1.984449046269597	-0.45367872088510797	-0.4452286762486097	0	0.1925755047440661	0.05602712535289565	1.3735442588875575	0.9812653475888456
A	0.6703733809066406	-0.09461034772601633	-0.1663633176336846	-0.32666729324006577	0.31066638384126843	0	-0.12411130838018175	0.15485286187867386	-0.37236063902791866	-0.050119348155942656
C	-0.007637464199668182	-0.12826830742253578	-0.17076333611679373	0.3185428757265727	-0.3299681982454334	0	0.3057190228358482	0.0393053378821358	0.21592819638091637	0.04795169923447959
S	-0.19919302479642534	-0.03398941106274159	0.4866276430921458	0.19019807001871983	0.915713531942089	0	0.7242992583067756	0.40769917211412793	0.2605393127157475	0.09816475284909885
T	-0.4224233292006303	-0.27316795851051634	0.9435078189321077	3.547654446001525	3.1362510184967705	0	3.3052962087750113	3.0083027371425706	2.9342808269843528	2.345738290094417
V	-1.3316658203514151	-0.9207001401078172	-1.3579911033463867	-0.16358441562446438	-1.0035368232662274	0	-0.8590191241080112	-0.4531375827080128	-0.9597519573892747	-1.1528227446603256
I	-1.449594891539858	-0.9464070983867482	-1.2412835181945199	0.7284771174194583	-1.230256586393215	0	-0.8596325909988397	-0.8167659093596111	-1.2661730393217672	-1.089519650932939
L	-1.2312477768059678	-0.6774799102838169	0.22797440693095614	1.426743400049361	-0.5648566235432899	0	-0.3005416497557885	-0.8394274879145613	-0.7940063693788105	-0.3223578401868076
M	-0.6206045697802719	-0.5686026202406578	0.9375600203780139	-0.10071606876752631	0.24045242874967745	0	0.03266134314947995	-0.8118949303823592	-0.9622968927770112	-0.8283510954389681
F	-0.14202938050117417	0.9783902734806343	1.6231754527104059	-0.3195535068726791	-0.8686599049117557	0	-0.6022040199678679	-0.4007632392928324	-0.4777009983864417	-0.5193586510946204
Y	-0.62185280617638	-0.052681866800999795	0.7762224630766567	-0.3545885974221067	-0.37879885965425913	0	-0.12759614006744494	0.20127971556755747	-0.17740519683817835	-0.8914398266536423
W	0.540526931262677	3.7833999380169754	0.539620412784887	-0.5835838852154377	-0.4558257018961621	0	0.36893643619580135	1.2021516908488319	0.18585557452156642	-0.13262304011964604
H	0.24519658476338332	0.26892747470160505	0.2735999480422658	-0.3295132080046319	0.11603919592089043	0	0.22416101713331377	0.2609486667281205	0.7191541713340278	0.3232850352058036
K	1.4798214047055178	-0.2448762195872902	-0.17793792548294765	-0.398152815335026	0.6999898798999364	0	-0.8711583663585214	-1.0652662398929587	-0.4735753258769819	0.2662612042446768
R	0.8186537292798578	-0.2996243723213722	-0.5642390013345647	-0.012921801519449962	1.0881535167795826	0	0.34365769550503633	-0.8579888659166528	-0.16039253635436612	-0.3173374527305311
Q	-0.2536057793805143	-0.3538464279373158	-0.6420074845041263	-0.43460324688055857	0.7412143513589341	0	0.7314402558123202	-0.3698077692470848	0.15396510220996382	0.4724769127873823
N	0.5871795362152955	-0.24066306824137262	-0.6560864478119227	-0.16718764012246887	0.1261303608691619	0	0.6761982579297684	-0.04580767355669422	0.3278627592246781	0.1534938617966537
D	-0.46821051554549126	-0.4018173139539784	-1.5580940722828303	-0.9483475661861362	-0.6444347884554941	0	-0.930823190724575	-0.23205481124040256	-0.7392398194765919	-0.760638337722679
E	-1.0120368152774113	-0.4683444459181519	-1.5085807713649226	-1.0318624862039603	-0.41455938433508893	0	-1.271541441289685	-1.0572645118701003	-0.9913695725854336	-1.056166458201904
