## Supplementary material for "Proteomic Sensors for Quantitative, Multiplexed and Spatial Monitoring of Kinase Signaling": de novo algorithm script: MAK.csv

Index	-5	-4	-3	-2	-1	0	1	2	3	4
P	2.744586418182648	1.5483465178983957	0.7356368693152727	4.068500202205874	0.6260965313058495	0	3.908254877147516	-0.2458841842048149	0.24689371609270958	0.13514783367298222
G	1.4710532705567316	0.5729904414188037	-0.1729868918297477	-0.21740524386790422	1.1004891541578377	0	0.5583163221398624	2.3719071300343293	1.0244493885462882	0.2950606831331643
A	0.4029853187075868	0.22775192036599576	-0.07396916482819953	-0.20818797492712457	0.11247283041755825	0	0.6539858338629473	0.11975890976505969	-0.516202501459664	-0.30898098297477294
C	1.1451304721858766	0.9991750784471167	0.07289224018977707	0.20521403582698983	0.03320873847948368	0	-0.18641888631683629	2.469332006090272	0.637156499002877	0.012158658163144393
S	0.6537275492966895	0.46118754541849727	-0.2238605329109448	-0.0250834606217701	1.5029142108478668	0	0.5166072824391722	0.9534048491519546	1.2895370842669374	1.4264027708729754
T	0.18363156816508108	0.33644312975165835	-0.11385761740553524	0.15425989930579403	1.600020374925846	0	0.3902897657518468	-0.3224850587702428	2.7276058225325692	3.7146054783938527
V	-0.6881261492307424	-0.4985964841049462	-0.36390762550354516	-0.2168328164332201	-0.7758089841005436	0	-0.362987301339353	-0.6052898217758758	-0.3302746470217894	-0.45333172212503914
I	-0.9288266632752207	-0.8373529681528076	-0.3695825569914831	-0.29970365814660355	-1.2807334271884425	0	-0.3772048009725763	-1.3904521606337077	-0.8173024971481397	-0.5659707733633206
L	-0.9994537011545569	-0.7139380395905537	-0.334470473164906	-0.2163062106666878	-0.7638147348666869	0	-0.3990744341661227	-0.03186944974196604	-0.11688445795826673	-0.4831039334698577
M	-0.5798496719706698	-0.5147994430983461	-0.35984943766710314	-0.33726079482602705	-0.07501684825644016	0	-0.3689016338847329	-0.28069743327835905	-0.5248870067970167	-0.45224229552565837
F	-0.5503665758243044	-0.8672787211390627	-0.41885251738734597	-0.4694069534844244	-0.9875443494876273	0	-0.4422877700266815	-1.2696424122008505	-0.6335290799230646	-0.66467259463624
Y	0.02088846716540635	-0.676416755891095	-0.38969887979577217	-0.4587649446455764	-0.5242696307371164	0	-0.46976831430799204	-0.17154721905254947	-0.7000929992912267	-0.41497636100463775
W	-0.9921573764661799	-0.6753010270677301	-0.398712729625322	-0.45144829374105805	-0.7995876456745552	0	-0.4372855690631189	-0.23770087087980057	-0.7775600501385362	-0.29642902809139365
H	-0.13504482697957162	-0.40402104258654925	-0.2950477314583541	-0.4197227738173795	-0.21315496029067987	0	-0.44996225822772806	0.24967027426048555	0.527801672009265	-0.07201526501859966
K	-0.15181930396039192	0.019932949564164165	-0.054284484356402124	-0.13780633418240795	1.2796973161106153	0	-0.44043871447727917	-0.13476069473496316	0.6713240091513776	-0.04901133076397372
R	1.0321385809755266	3.1795532332333307	4.099692188012986	0.6844039915042021	1.7975998949727723	0	-0.18397849606003608	0.17905671667110162	0.9071107425642364	0.28185610112954734
Q	-0.03250700936267691	-0.3174704770743389	-0.24928380667182007	-0.34376604897512536	0.029811589610927777	0	-0.39970970015123014	-0.46363962086179916	-0.5174939827110501	-0.42833789817309725
N	-0.9899013880772642	-0.6613392789506212	-0.32040351322739385	-0.3867732658865074	-0.2807858052824171	0	-0.4417475760982937	0.06808170793786872	-0.46667612113687557	-0.30957645235107667
D	-0.6764704977847104	-0.6190807703762894	-0.37803937614050753	-0.4661687744626276	-1.1084388386807755	0	-0.5280167279960302	0.07449042336812349	-1.1521648424652977	-0.6689444501023741
E	-0.9296184811492529	-0.5597858080656252	-0.39141395855365213	-0.45774058015841457	-1.2731554162634735	0	-0.5396718982533328	-1.3317330911442595	-1.4788107481153367	-0.697638437765623
