## Supplementary material for "Proteomic Sensors for Quantitative, Multiplexed and Spatial Monitoring of Kinase Signaling": de novo algorithm script: MAP3K15.csv

Index	-5	-4	-3	-2	-1	0	1	2	3	4
P	0.11311110595340748	0.2666548954349158	0.6302045054873298	0.26139164651920177	0.24320129002995736	0	-0.9883812065272973	-0.589532969261398	-0.09584886583116663	-0.2532354674875873
G	0.20239739598137463	0.14413557847712122	-0.26161845756177937	-0.07568391271454619	2.449838714620546	0	-0.9388170546318547	-0.5288247180603382	-0.12054090312149755	0.10057934373910885
A	-0.3140612734946283	-0.28284427115016747	-0.09900460140507591	0.41190145961843544	-0.0794048210353293	0	-0.7771478491676187	-0.521134225342449	-0.23181338499896964	-0.4084396731223307
C	0.0974886182182193	0.34131582761941215	0.4797490166418537	0.6636148463215158	0.04079721418273147	0	0.2771707121297647	-0.16917913448704658	0.3445457731799374	0.3455300922896777
S	1.0630439704679597	1.3305143747060237	1.3043315192868554	0.9597096176528627	0.6545483355507795	0	-0.020641537546737934	0.9275824013712131	0.9811525804676003	0.7283355624447915
T	3.817736241318053	3.709654007554904	3.610148968752514	3.7773584271144234	0.9712562070310068	0	2.233279295962979	3.3107982949358155	3.3375529446261996	1.5417748799029962
V	0.18844809525144088	-0.4944184738999784	-0.671844588351942	-0.1965489629755847	-1.1767964493951006	0	0.9451800898962093	-0.6533333518173221	0.004486478737873212	-0.617474277165736
I	-0.7791671993998324	-0.8461576343500807	-0.8119039913641772	-0.4478641165759622	-1.4225547882264251	0	1.0793331660132033	-0.708142597510517	-0.0701812172409399	0.3035000456500694
L	-0.7832038283161684	-0.6544045675044262	-0.6351250800563286	-0.33385073923781533	-0.4870014128602849	0	0.3880063294925247	-0.49898652027224105	-0.26273266573818915	-0.5522838964583937
M	-0.4366684300706398	-0.4819425990920344	-0.5756293574499947	-0.24841678600859673	-0.182283616031618	0	0.08093539277576907	-0.2909289913672763	-0.237508403742023	-0.4078705313519569
F	-0.08246247806485255	-0.547462285496958	-0.6784432366212826	-0.562240280443107	-0.6747082886152228	0	1.068785794814867	0.6127020216286564	-0.4056313814132862	-0.5075691063419171
Y	-0.4666927622210978	-0.03421838133934278	-0.4350761274205687	-0.45781561733171844	0.18370875632305292	0	1.359448443354909	1.467014131187344	0.2668483358054446	0.10350891356412673
W	-0.24262810241106714	-0.1938532452944033	-0.44810140134779153	-0.6009387860576544	-0.6751544298609621	0	0.9301279381305962	-0.22081205132591644	0.15920548706786775	0.3752588072708776
H	0.04505905421050684	-0.3748519187565134	-0.2019346989556143	-0.45396220310796126	-0.23327343160603534	0	-0.043883186384564433	-0.2269238409289206	-0.1929440982119383	-0.009408296999062338
K	-0.19882838604662587	-0.22326302665056627	-0.03867707223604835	-0.4436567358626735	0.8645524103157846	0	-0.9383784039351367	0.28468983123351427	0.04649578409402395	2.6715262621622053
R	-0.23471746411541625	-0.08173602773849506	0.01858187116713389	-0.42342267777546383	1.5535418694444119	0	-0.8211145615335789	0.5142077976661344	0.6157176106563604	0.5248369749653089
Q	-0.13310037918744916	-0.15460606882978445	0.09556833853710905	-0.2013424048018494	0.04947058994340883	0	-0.6609784385659555	-0.4670447482991114	-0.46446016662222106	0.1878100574604745
N	-0.3175528943770827	-0.009668645226909354	-0.029392380256432725	-0.08039253793487237	0.5384848625055987	0	-0.8754292430683048	-0.47542921600283916	-0.33993512877648985	-0.4643991863800796
D	-0.7215857383374729	-0.680895949773862	-0.5072703052550643	-0.7808409646392819	-1.3225181079372483	0	-1.1861193012955111	-0.8098800611640466	-1.6947778366474104	-1.8998816440675432
E	-0.8166155453586258	-0.7319515886888555	-0.7445629215906979	-0.7669992717593517	-1.2957049043790498	0	-1.1113763799142644	-0.9568420521832568	-1.6396309422911794	-1.7620988600750358
