## Supplementary material for "Proteomic Sensors for Quantitative, Multiplexed and Spatial Monitoring of Kinase Signaling": de novo algorithm script: MARK1.csv

Index	-5	-4	-3	-2	-1	0	1	2	3	4
P	-0.981502755516415	-0.5268035669578078	-0.3514215234581768	-0.9238495175293564	0.2488028503698357	0	-1.6243312770806306	-0.6038271958848884	-1.1282680574201365	-0.5067924773545261
G	-0.4625099666532168	0.27081659900977	-0.5609886612249922	-0.16129194538823022	2.9500019769126498	0	-1.1731796021137122	-0.9240445595835621	-0.8519409370527509	-0.4704654029308191
A	-0.20075471317613605	-0.0903043874542594	-0.3422708102316179	1.103005165899386	-3.844726872727426e-05	0	-0.8627969839622744	-0.45085753966993897	-0.5615165606439269	-0.5346374622550113
C	0.9485371908266684	-0.3214293453893462	-0.39618359416374127	0.11921565620241108	-0.5113491913005781	0	0.9821786223003774	-0.32698531447793816	1.1707900306897705	-0.27745435863893037
S	1.1784671599445966	0.741033945686449	0.3840067003781302	1.3820171805839636	1.3245259359310733	0	0.35162638648420186	-0.34199229792411323	-0.06451923018512098	-0.4271847063402734
T	-0.6061593544269683	-0.5477070520074214	-0.36731930821719877	0.2544128555614267	-0.2256778239511616	0	0.8547310269596278	-0.36091518046233323	-0.596442025937947	-0.45226453909923525
V	-0.4750667376158313	-0.7443405725986482	-0.6021773667007441	-0.5673401059005907	-0.5743806436258769	0	0.6159666948091924	-0.13468037890818516	-0.7092067650913068	0.3288375965237743
I	-0.19384801639365887	-1.2779924087350631	-0.5615572034737984	-0.8160286609820485	-0.9894557476522797	0	0.2785719671790838	-0.12489399295751868	-0.6059613610628148	1.6771305138998385
L	1.9464693301065739	-0.9316360734479847	-0.44811189749277786	-0.8321969604383865	-0.5718036996352477	0	0.7404509315267352	0.26772314485422527	-0.19298650862954594	3.6568426470932573
M	0.9924901664852216	-0.117168083257137	-0.13096242718302484	-0.44658890573969845	-0.11372512439323242	0	2.539273173717982	0.24826729728191063	-0.3297112593820917	0.4424601155910124
F	0.6235239787743282	0.18626641412780168	-0.1292501642836304	0.5848903690497811	-0.8225042589148641	0	-0.5240374822639633	-0.3213212900740628	-0.16537225489561658	-0.19941064995348412
Y	-0.5777982242428079	0.3341106326833123	-0.12951208917862594	0.7607857508509082	-0.5384960663890161	0	-0.33003764777020067	-0.007119215734043117	0.03818082481415684	-0.34606741988738715
W	0.0013228980760279885	0.9742355882212098	0.5315530295935905	2.9072492876329545	-0.819311698866527	0	-0.4469695074778437	4.013177067189336	0.00580853989215604	-0.2800132523456547
H	-0.6517876768083115	0.9391319468527445	0.5018521820770442	0.39250025819399065	-0.5033887101719875	0	-0.5718940605095897	0.19346061694968397	0.549918179163997	-0.3143332513378271
K	0.9413981696934899	1.4379309009998498	1.570867898007016	-0.11163748803030114	1.5255376818777284	0	-0.46753955294527505	-0.6364174337574314	-0.5767262239770028	-0.4133553861354146
R	1.7935418262574307	2.812246113125574	3.5210292974013613	0.007382631825543425	0.8515086715515877	0	0.17058295705250842	-0.4408479643619178	-0.7240252258601175	-0.5054597823464713
Q	-0.6344633040054329	-0.7181264848069165	-0.37124736905197186	-0.7213908879678735	0.30300625808566667	0	1.4432212380470542	0.12023564897459398	-0.1483574524574388	-0.2899413635729171
N	-1.1234556352408593	-0.495063994338015	-0.5417317641750835	-0.7116677700331276	0.1724526664719161	0	-0.23539442091580545	0.00844516714317433	2.129182312785402	-0.23097963859047435
D	-1.219886449457537	-0.8017049293854903	-0.8209302945027036	-1.0562110753344283	-0.8424322426440043	0	-1.1510981634406237	-0.3896356002196254	2.861057837375597	-0.3414291063727435
E	-1.2985178866271696	-1.123495242328621	-0.7556446341190538	-1.1632558384563232	-0.8632723863869549	0	-0.5893242995968457	0.21222902162263715	-0.0999038621252627	-0.5154820759467132
