## Supplementary material for "Proteomic Sensors for Quantitative, Multiplexed and Spatial Monitoring of Kinase Signaling": de novo algorithm script: MARK2.csv

Index	-5	-4	-3	-2	-1	0	1	2	3	4
P	-1.2240293931199036	-0.5644249180949018	-0.23898954722099494	-0.942026184680276	0.49406594711549007	0	-1.4221358304867564	-0.7886135399484702	-1.319886934421852	-0.46899832812647485
G	-0.1827481209804888	0.812461906730975	-0.3384930405682646	0.42933236400356317	3.1214588083774752	0	-0.973308203782846	-1.072045882631812	-0.8221013849047204	-0.40220559823061003
A	0.1757646880126569	1.2119691837088884	-0.27927715788568186	1.5164664480629149	0.1535108355898569	0	-0.8435509171267294	-0.5268539096919934	-0.4758774270301096	-0.3776347218101865
C	1.1287214821603888	-0.4191318177823582	-0.5329866979807248	-0.21266101886931463	-0.844253272966233	0	0.2434701474298246	-0.538689092430676	0.8063070608705838	-0.22408902609312586
S	1.303400536177026	0.8916091231582436	0.6668624204610587	1.4728309176891505	1.4973241041673444	0	0.7603954742861986	-0.21917947919497507	0.038876080732862944	-0.4537638395986876
T	-1.1659985041166592	-0.5747289290075084	-0.3324157598860664	0.35508340753036455	-0.10029087154935361	0	1.2035282405281693	-0.36270227744915956	-0.7029424952044144	-0.43916120006364273
V	-1.2481403387660597	-1.5362613045860831	-0.7000459295444202	-0.6166612950860271	-0.40404510089582063	0	0.9570029723698195	0.11576946981666586	-0.5553735146089667	0.4823901385136912
I	-0.39692519617299205	-1.7898351644006696	-0.6934346582875516	-0.8839367224701606	-0.9850252414046887	0	0.20871832703652818	0.03048737383985524	-0.5448833959451523	1.9162867080277752
L	2.338004969015727	-1.339967671841577	-0.675056706085998	-0.9730093079677433	-0.5725249403094455	0	0.333919034589479	0.4174246633908758	-0.06669718495543671	3.475428064576725
M	0.44230913536160554	-0.4329528537405721	-0.12741443855782086	-0.5612631553068312	-0.17282327825737465	0	2.559281420743376	0.330271481610693	-0.18351253707603252	0.557202217365991
F	0.26134797554757344	-0.25372389221477004	-0.14838760282507493	0.47049675830474785	-1.0580595566797655	0	-0.6470676915475949	-0.2540649081702143	-0.11915353675065161	-0.2209653591522877
Y	-0.5100111510120244	-0.2546695156811444	-0.234051982615482	0.9313347366469308	-0.5392905447478996	0	-0.3448290410185606	0.11453248592140378	0.13072341024397557	-0.3442677009060468
W	0.6078976326126607	1.3782685673188715	0.5717726561456711	2.498988042579365	-0.7500840238886556	0	-0.4426753279062184	3.685142430264622	0.22441807512290465	-0.3596153661502933
H	-0.32714877805470344	0.5514608606833885	0.4737602825310637	0.3736584494165565	-0.3979216516439477	0	-0.5600961717655137	0.21001337067177023	0.5851590702493691	-0.3624214392447134
K	0.6711014782075923	1.470171682850877	1.3471799390526642	-0.12437823134189009	0.9491772912676578	0	-0.681717688278854	-1.1005748633758239	-0.8951659034739415	-0.4916332540808178
R	1.3356546781807983	1.709804876835364	3.538317120543536	-0.2138073818938006	0.4204296474941333	0	-0.4537541591578779	-0.7708017915302966	-0.9284059365105648	-0.5521289086803284
Q	-1.0287087633502625	-0.32462468493194946	-0.32325379608805516	-0.709268719486317	0.5411252732503596	0	1.571865334219667	0.5066929044107991	-0.08324992462922959	-0.49750905324268635
N	-0.8075649015172717	0.043211777433302866	-0.40342367039592913	-0.5830159610556276	0.06998939055434734	0	0.1325961482175151	0.40455108679468643	2.4936263396973652	-0.4161814750738365
D	-0.8197632055422085	-0.21033505791168533	-0.833766739514894	-1.0648418939806072	-0.6276727545122308	0	-1.0487589418924252	-0.4367330273172527	2.499463569084779	-0.3921598409024295
E	-0.5531642226434592	-0.3683021685266916	-0.7368946912770343	-1.163321252094998	-0.7950900609612528	0	-0.552883126457199	0.25537350501930384	-0.08132343049076778	-0.42857201712801524
