## Supplementary material for "Proteomic Sensors for Quantitative, Multiplexed and Spatial Monitoring of Kinase Signaling": de novo algorithm script: MARK3.csv

Index	-5	-4	-3	-2	-1	0	1	2	3	4
P	-0.2402513126867391	0.4165822960830253	-0.09871660575392308	-0.7107761456375705	0.6268380317955579	0	-1.4370935066934443	-0.21313681768453863	-1.13319720263942	-0.4400382572634876
G	0.002640223162918242	1.0355947211195065	-0.42360332339088386	0.4184916631736632	2.66425108586703	0	-1.0526283186772758	-0.7652432145451633	-0.6392764609631897	-0.41175055934498256
A	0.4819246069020842	0.5965844273311871	-0.26100952099013525	1.5905761843526205	0.12311129540116306	0	-0.8788857305409721	-0.31386701660662564	-0.5834544458484877	-0.4507070171585314
C	1.09487945206166	0.2694282274213303	-0.3731795008273434	0.11801956889221801	-0.5404436398461462	0	1.1317020193138123	-0.3125393434446468	1.3362977877377804	-0.29853196041155966
S	1.6236571884592128	0.611987871565125	0.7606367478386478	1.413020279585603	1.3795226507592224	0	0.7326775391478034	-0.2775365069176484	-0.11486976900523863	-0.39515697525869686
T	-0.8130611531265419	-0.534542517253129	-0.4531728023570352	0.03443441993560202	-0.2748342783574085	0	1.4179315924006477	-0.3946481243036822	-0.6795117522482147	-0.41256437837855425
V	-0.7468350432334931	-1.1039008466711595	-0.6468092667146091	-0.5993617289399076	-0.5526041984678464	0	0.24602974887563622	-0.10000163647900419	-0.7365518049998961	0.32035479021310853
I	-0.772192639407607	-1.4620018694781298	-0.6828385382564395	-0.8508009834648586	-1.0243829791633934	0	0.06326520191527697	-0.15417565692128724	-0.7392795649185612	1.4794349327485243
L	1.6510192014005867	-1.2044795672618174	-0.5421801337897971	-0.9215281392800275	-0.6465174113249644	0	0.28512660559474995	0.30257766520184964	-0.3315838101622283	3.801756987305756
M	0.11620295126305968	-0.5717533947495613	-0.30761934442063377	-0.6768953809176547	-0.47644508234552235	0	2.400292368503163	0.048552087067768826	-0.43360719702545536	0.23558977952639884
F	0.3089052105475522	-0.0650103994840254	-0.32643197616051295	0.3079346920057525	-0.9219987035108544	0	-0.8482521055503164	-0.3370631137697195	-0.318053728572854	-0.23040538686210255
Y	-0.4170201827397882	-0.49661540246117286	-0.22856415222756746	0.7922420877435612	-0.6836890357863306	0	-0.5110989132822185	-0.1154658209508626	-0.07435719281113029	-0.3527775040923192
W	0.16291890489150937	0.607822507236272	0.2576904807183794	2.699181737222626	-0.7689380345790766	0	-0.6626548345515985	4.132003129252391	-0.13174139924419273	-0.2785472877910745
H	-0.6163641526916821	0.6148456685916294	0.5707029050718578	0.19238639160737808	-0.5505310415144393	0	-0.6433375871062395	-0.1295706126981814	0.7402180316884275	-0.3305807185743715
K	1.338274116009367	2.3386975457751142	1.6465109610227062	-0.09962291823467866	1.6056301863508242	0	-0.3213319299352886	-0.48369858180857034	-0.4020433365340328	-0.3324960098110242
R	1.5036917205463456	1.7025053875770664	3.433436832341869	-0.13443676948349081	1.1295612400414918	0	0.6453485898330149	-0.3955164024426106	-0.4369113063624163	-0.4391314341095288
Q	-1.116038717110093	-0.6561715643502427	-0.3574043716829572	-0.7904132034193496	0.29803313154212707	0	0.9617270897618982	-0.01243278178686156	-0.1298724035587225	-0.34350037606389033
N	-1.4549944376736095	-0.2966513495268925	-0.43093515387981496	-0.6612389963788919	0.0718090920105231	0	0.2952583604430703	0.05511935317894173	2.7863164255748085	-0.3019885475922446
D	-0.9842173563933022	-0.7982138852380365	-0.7998870012699258	-1.024104279634373	-0.7243484203041828	0	-1.2926726038256096	-0.4388995473981722	2.1222769372577406	-0.3562851445986634
E	-1.1231385801814395	-1.0047078562260852	-0.7366262352718819	-1.0971084791282233	-0.7340238885677736	0	-0.5314035856261077	-0.09445705694337646	-0.10079780736471508	-0.4626749324827556
