## Supplementary material for "Proteomic Sensors for Quantitative, Multiplexed and Spatial Monitoring of Kinase Signaling": de novo algorithm script: MARK4.csv

Index	-5	-4	-3	-2	-1	0	1	2	3	4
P	-0.5315868707416529	0.17218498354580916	0.09197812180088609	-0.6671022156258334	0.5720080132871186	0	-1.514784688690667	-0.585040443783719	-1.1668841516715174	-0.4283991950791009
G	0.2589449724508106	0.9036853744348604	-0.17255189049056865	0.8745988127563804	2.809258266049884	0	-0.8529596076947964	-1.1823261945476249	-0.6080327978642549	-0.401435987011213
A	0.7759127592648029	0.9095753721638099	-0.2096574999924306	1.2049368443626782	0.2499256118871275	0	-0.4239684746444343	-0.004091879268116529	-0.33469214377972656	-0.31458530442601357
C	3.2102955342187625	2.549484112964979	0.610498351463074	1.2485927404521209	0.3688551536699691	0	2.5725883868414128	0.571452276267676	2.202890860232076	0.08369965341457976
S	1.067969403508205	1.001506282184646	1.1033915256954094	1.5874288794317355	1.6848991449695585	0	0.9371437987896071	0.09847769195806486	0.05921839865854127	-0.49905761367752843
T	-0.8031538048686157	-0.6010594876418928	-0.47434936384201903	0.15924670749761266	-0.18517322400098532	0	1.099425747646275	-0.4994089611486886	-0.5785733225652006	-0.4012316880075201
V	-0.29096416582136975	-1.1473167135942144	-0.8153136068445225	-0.7115793625440552	-0.6237600502266567	0	0.30513723609007365	-0.3532821658952001	-0.6945661095031841	0.357106045276423
I	-0.7582578902244772	-1.4877946884950202	-0.9401470183419981	-0.8518917435171816	-1.0974543230138114	0	-0.40278435848735256	-0.46729949608121524	-0.6639739856465114	1.8171248250261376
L	0.6287492499503108	-1.0941728620041058	-0.6979548677194495	-1.0542660390185958	-0.7216322157875761	0	-0.05865273301194505	0.35886527314652383	-0.3319588326490128	3.5346639708782437
M	-0.29960845994918023	-0.03365605459627432	-0.31482815972902745	-0.8169626070583719	-0.5583662494766679	0	1.4823090026392418	-0.08211850835461312	-0.2960750821621153	0.5247601014253129
F	-0.12412624675973238	-0.5933034029980704	-0.2558814065650671	-0.041574761557349564	-1.0820977965620053	0	-0.9608659723303667	-0.4006209830242363	-0.23051163550197462	-0.1969651951558398
Y	-0.7559339410062351	-0.1741571913811833	-0.19850459340089138	0.8399510901678929	-0.5559066877895494	0	-0.39035242176459145	-0.034151677997545093	0.11046353759228028	-0.4139317061859777
W	0.2061500479905589	0.40309862852535777	0.7751930058672568	2.1984345853908454	-0.881506013100263	0	-0.4698228015810438	3.8416120844366857	-0.16191521844544043	-0.43706159717410364
H	-0.2754863147158713	0.19352796447478895	0.43722646961286366	0.26251368399326946	-0.35389931691264914	0	-0.3590044983047441	0.026965891999474877	0.6274083658489911	-0.35363080640477135
K	0.8083653300078149	0.9580312078796235	1.240781473597817	-0.37121280197004775	1.071699816452723	0	-0.6076378004738614	-0.7926734540006086	-0.7064570699987971	-0.5089798200110017
R	0.40073071586667264	0.9767506261356521	3.1103712288542282	-0.22706570361546674	0.5560261005194046	0	-0.028163310718165677	-0.4764510047749889	-0.7636697343847538	-0.6329222639282589
Q	-0.7850110924165915	-0.9304480599097891	-0.5775393869262428	-0.8516786323589899	0.44297784689960923	0	1.196973609178918	0.2779720641877969	-0.27089790358150606	-0.44093951152138605
N	-0.9572087483700746	-0.4651759804064564	-0.6906260561857873	-0.6510434611834786	-0.14339556198231362	0	0.07056638964798279	0.03391791543276967	2.6567562887367475	-0.4128329202081819
D	-0.5849534478857651	-0.8437473421748111	-0.9802236833929818	-1.0219941514957251	-0.6729123679231792	0	-1.054167985704739	-0.5442318464235634	1.4366607729001772	-0.37959374841179694
E	-1.1908270304983737	-0.6970127691077105	-1.041862643460547	-1.1093318641074414	-0.8795461469597375	0	-0.540979517426806	0.2124334178711303	-0.28519023621481704	-0.4957872388180021
