## Supplementary material for "Proteomic Sensors for Quantitative, Multiplexed and Spatial Monitoring of Kinase Signaling": de novo algorithm script: MEKK1.csv

Index	-5	-4	-3	-2	-1	0	1	2	3	4
P	0.0024886035889981734	-0.42889502854679284	0.277812093704184	-0.7274143738578019	-0.30884748036720905	0	-1.258004105711507	-0.9887596754827709	-0.8074638765433167	-0.36845247779621904
G	1.9380963000521942	0.9058453646611632	1.4355480116128518	0.4960989855970812	0.5606094807530392	0	-0.4463169558086329	-0.34047278087430966	-0.18760209855524645	0.6278008201909815
A	-0.10795017388275464	-0.20585016184400173	0.0333814449408796	-0.11063713988337281	-0.8166314682865502	0	-0.9008746816915377	0.05997587280110711	-0.8811356724182267	-1.2075975615746288
C	0.8649662369860933	0.5117240256513279	1.6327199224027196	1.0778753784169055	-0.20403982862597128	0	0.20817683532813286	0.635033532458366	0.20570274450094464	0.32588996897860806
S	0.5330586521806313	1.7495017149375842	0.45180830372406156	1.1975325170623337	-0.56185478729065	0	-0.3192585466711784	0.41434725594935395	0.49963189312343537	-0.5536826309403378
T	2.3607449798560225	2.132373561774743	1.8682714453064464	2.965141058759808	1.2113238875059493	0	1.002859200863775	1.2560158030786424	1.2820051075146517	0.5086629719501436
V	-1.349335818186467	-1.1963578326713145	-1.6115951991460233	-1.4020692894105369	-1.3990079387013206	0	1.3690044416024703	-0.5903457450892847	-0.688727608697567	-1.5772277117629756
I	-0.8270022204441041	-1.2433550775040068	-0.8114595723687518	-1.1180994905016532	-1.2844758698115928	0	2.4188002553185477	-0.49226980125912634	0.95983629205064	0.592755168779095
L	-1.6251240418651134	-1.2653336327861986	-1.1048868336471125	-0.22355585038221543	-0.7887037714437155	0	0.5180468846510986	-1.1785914716968167	0.949322870661296	-0.4108562113415291
M	-0.7623037467681908	-0.9881300130910369	0.3867447146018116	0.4479020222813358	0.5717044236409561	0	1.554505680142523	-0.06622051773971961	1.295793758400548	0.4440781683304271
F	-0.7463876064596475	-0.04277260190653616	-0.7609118596609251	-0.28598717428627024	-0.7099134923727558	0	0.16837833447209358	-0.9140985747110689	0.3964128842149728	-0.5759603647167928
Y	0.07596434699741693	-0.32293517904241764	0.3594173162252127	0.1132352926976113	-0.40750942168724025	0	0.2253123531164467	0.21153023757123968	0.9945756381073816	0.3608214338216067
W	-0.5520170749947061	1.6531194024633629	0.7887296785156737	-0.457204366546445	-1.0825446598231627	0	0.2902176034169398	-0.5480421602239165	1.1396291104044072	0.8796058152123093
H	0.3770349592561908	0.35771766582130327	0.5026928608029199	0.5584107500983045	2.32228345840688	0	-0.3223476374391366	0.41089450541737027	-0.015944897682300577	1.0279332221274833
K	-0.5549235421609814	-0.6155380451092054	-1.5368461188681837	-1.2356933405132606	-0.5771849823380142	0	-0.7983438831397953	1.020262424789213	-0.13063124662250672	0.17210455924436255
R	0.3195741792591287	-0.42091020831766224	-0.7799363764109674	-0.7470502043861168	0.9752449848352567	0	-0.35200515207468125	2.9326764490991613	0.6207957299423934	2.7467341600090713
Q	-0.9921284715563292	-0.8316808558579083	-1.0743344876731258	-0.22448926032904162	0.20482206257216026	0	-0.12103783614937981	-0.4936083700856851	-0.9568701375766173	-0.8318711401992588
N	0.05486413271119603	-0.2722055426000575	-0.2731946277791273	0.38199892284300707	1.467709616584441	0	-0.6247478831270721	0.6423841893192396	-0.94984852077473	0.05759714913259009
D	0.46093562025141555	0.48873856842049307	-0.07797393542962859	-0.027428197857322256	0.9062211375295909	0	-1.2932189958017426	-0.6880193909757024	-1.7632603118933141	-0.8714502369702405
E	0.5294446851790127	0.03494387554716628	0.29401321914708656	-0.6785662398023551	-0.0792053510800928	0	-1.3191459112973627	-1.2826917823452901	-1.9622216581568475	-1.3468851024746962
