## Supplementary material for "Proteomic Sensors for Quantitative, Multiplexed and Spatial Monitoring of Kinase Signaling": de novo algorithm script: MEKK2.csv

Index	-5	-4	-3	-2	-1	0	1	2	3	4
P	-0.30683007255435474	-0.24197901558282955	-0.17224394888640962	-0.6742530142705165	-1.4686802904863994	0	-1.3697268180176745	-1.1791990011219131	-1.624693313387008	0.7725250412824168
G	-0.038224196082707905	0.31036579471030745	1.3955126404074216	0.33963987105220145	1.4698481736986504	0	-0.41546106031449204	-0.720726473325753	-0.5746349717689252	-0.07603675616397904
A	-0.15708849730520652	-0.09806699025561458	-0.3010470936961515	0.16418854524584156	0.03323728399778218	0	-0.13031705950595532	-0.35203115949720504	-0.8009536494766483	0.09825195116386316
C	0.005605937757576685	0.2564545867851308	0.7983550723829494	1.107284617368212	0.67723112204217	0	0.9755480630922934	-0.15009429592343448	0.05989054655747822	-0.17136584400566796
S	1.0915522609106907	1.4583234248949388	0.7251241492629353	0.7266171754436148	0.2270222418524315	0	-0.044324813073953286	0.6714247935261581	0.3210889326083144	0.19918441549223811
T	3.9623400286284642	3.217793047219177	2.5420572101159298	3.177361343973981	0.968511406699328	0	1.475938998017661	1.6527640920394828	1.0722190949596144	0.22376372436581346
V	-0.27153881707490973	-0.6856749074872249	-0.9934863292823773	-0.3446019609684934	-1.1533132875844114	0	0.8188388692401718	-0.4309308667170839	-0.606954430882396	-0.6007208910124452
I	-0.499913807227665	-0.9975516643882003	-1.2187147836508951	-0.7174458884347148	-1.8295939553556197	0	1.0879148602734041	-0.7749779770438284	0.2517630574406804	-0.4076111036178908
L	-0.5995630149233409	-0.948373395416491	-0.9943669300439681	-0.9880613842651412	-0.4755326622132611	0	0.4628314938245643	-0.6656539199467076	0.4870873463170035	-0.2768930151839298
M	-0.4509901576952655	-0.5582749977458014	-0.3969123297985058	-0.6093349376645578	0.32129879209616274	0	1.553903280148133	-0.0970643232758845	0.26504779276236484	-0.18220463217942987
F	-0.3874329163081992	-0.2666317546970792	-0.7829267643003361	-0.06861499058574201	-1.3562263608533969	0	-0.5151438432045642	-0.6621958635996205	1.5648344811407018	-0.7300293256892644
Y	-0.3462894020644026	-0.6369168904065867	-0.793238889062791	0.7718627302824501	0.02963909479919174	0	-0.2959619276654002	1.4399818048681696	0.629476687144977	-0.48275355064582814
W	-0.2062197053679644	-0.4165883833878435	-0.8720998887813725	-0.4834878745399963	-1.3980889433427885	0	1.54389074252685	-0.1529965021826508	1.7569075046539266	-0.30405706662124854
H	-0.2222359252515738	-0.246815667452994	-0.5111627553602117	-0.055539302216318684	1.2711196222488514	0	-0.2377912353792441	1.9921640912125034	0.1452288611400408	-0.07057836879236327
K	-0.21385531684778913	-0.4327506645766936	-0.270143369350728	-0.8456535577667725	0.6203267305142608	0	-0.7203172593495806	0.7756492021977331	0.22430677740184948	2.8586597670060505
R	-0.35649053040526	-0.34682778541456916	0.22196798127944173	-0.8633433256380547	1.3730330124557402	0	0.05505722466258269	1.5226704433579732	1.0560063234172878	2.1438047212228586
Q	-0.5903953310570839	-0.8317524763966105	-0.6952046132522947	-0.6385540547430508	0.325721894981213	0	-0.10727331328974837	-0.1254097864694586	-0.4294219510235121	0.3621766370966114
N	-0.434938875440162	-0.3953907328041301	-0.04632528161446659	-0.6966358430867254	0.5206682887994738	0	-0.9424516613145798	-0.30000585865084733	-0.39763541301661026	-0.9611622170981189
D	0.13125148441664294	1.0155883974006665	1.283443592155139	1.1034372553715317	0.2014158189122068	0	-1.590795424036295	-1.1614753305560734	-1.4225110598712911	-1.3944697418040775
E	-0.10874314610749145	0.8450700750024523	1.081412331476689	-0.4048654045577483	-0.35763798326159174	0	-1.6043591166341706	-1.281893068891561	-1.977052616117842	-1.0004837448156063
