## Supplementary material for "Proteomic Sensors for Quantitative, Multiplexed and Spatial Monitoring of Kinase Signaling": de novo algorithm script: MEKK3.csv

Index	-5	-4	-3	-2	-1	0	1	2	3	4
P	-0.7109858329386872	-1.310463565687076	-1.2473781675885522	-1.0666759029877377	-2.097542617411233	0	-1.1695261611915222	-1.4879856175665627	-2.4241243578041454	-0.10469854700206846
G	-0.43907010423328835	-0.6174464399428543	0.9622391189049116	-0.38300491825310046	1.0206381468670809	0	-0.7364004778796158	-1.0760491019984628	-0.45473494451687396	-0.467573065563396
A	-0.3761805027614742	-0.6772717677304879	-1.1876781083530437	-0.511648062944639	-0.6479541834395958	0	-0.5561621966544785	-0.7303846355657865	-1.1564604270923284	-0.2394893758809515
C	-0.1727710971741471	-0.002904063858341622	0.11249658088006535	1.0525980454130885	0.06307536981589933	0	0.5036615600626935	0.1911682185982596	0.5664786409573745	0.7126288512464306
S	1.669555346947465	1.8830668986941046	1.3415914175189212	1.1825092234377623	-0.28587521218437995	0	-0.04597302146952162	1.270270874598092	0.5101873512076804	-0.5921382375906911
T	3.732031991924487	2.7915493497483252	2.516627565862761	2.7841558712252827	-0.0656993908073448	0	0.9665243170728206	1.4976552036661432	0.766454943206193	0.17947926552386595
V	-0.42624528121160704	-0.6039087175161878	-0.3404816488451588	0.0731535706775176	-1.273767813434495	0	0.6205160922231009	-0.45430748014766625	-0.6106893083964552	-1.2648747206938058
I	-0.5143305379139281	-0.699784659053305	-0.6854732575277924	-0.24380808364005596	-1.0139203088254864	0	1.1778702967452879	-0.6234477814658986	-0.08918929739780931	-0.2013656836707575
L	-0.4723246065982503	-0.5498529768541814	-0.7773351207027558	-0.878075590713424	-0.301848550506782	0	0.728151608954853	-0.5116870054183951	0.6237565403663639	-0.8561192642753436
M	-0.39542900821425814	-0.06185255660364988	-0.5917974656869173	-0.2622783376406435	-0.2155253601375419	0	1.133356916055614	-0.08741787028791477	0.30229521814897947	-0.2401300225093385
F	-0.13117249598908823	-0.45155146659397083	-0.4322141777286306	-0.03800476485710705	-0.38378267953770634	0	0.4492991680231226	-0.3787143801797802	1.2706311165921131	-0.41003322446434864
Y	-0.18729481430016812	0.11073024443152155	-0.553983123795931	0.5761087448966502	0.056125450204781074	0	0.10239568581163835	0.7090848747036639	0.840768093469343	0.08438765632030022
W	0.028930972714240825	0.01919644523135705	-0.30471553981534527	0.14283112219118332	-0.5989996415387656	0	2.5399980952450716	-0.1840110545251065	1.9426712036641707	0.05764924990048281
H	-0.10208276099927294	-0.3474230706625577	-0.5321179131444082	-0.3402048640538645	1.0076142205857153	0	-0.446783701937932	2.5638715964611896	-0.012060709628088535	-0.6792407262651307
K	-0.06405847939127611	0.12467867614107069	-0.24209804818667718	-1.455753259673827	0.731920268848507	0	-0.879681466439292	0.5599807784046839	0.5643023711322481	3.2602119654471435
R	-0.22249626378000845	0.07809265828179736	0.8060262379148514	-0.5355604243067965	2.202418472297891	0	-0.4194576959205796	1.0064818360517502	0.4525814320432047	1.62256621204503
Q	-0.5561695853979085	-1.2913837773668475	-1.074146355701463	-0.7539416027308165	-0.6616743948407401	0	-0.6009704553532773	-0.3544680509159197	-1.014426107310108	0.2948111848330975
N	-0.25370808578144743	-0.2360183867994229	-0.08434005894190592	-0.48825624278220187	1.243301278117731	0	-0.939523996734324	-0.12141142021796969	-0.13836852244900133	-0.1945341558575249
D	-0.11405210725835618	1.2074041222206895	1.1983275994934743	1.5609733234406629	1.167590879283971	0	-1.2283492806107585	-0.8026353194704438	-0.953963355801497	-1.1525729555804214
E	-0.2921467476430254	0.6351430539200229	1.1164504654435996	-0.41511784669793106	0.05390606664249119	0	-1.1989452860029028	-0.9859936647238744	-0.986109880391364	0.19103559403743525
