## Supplementary material for "Proteomic Sensors for Quantitative, Multiplexed and Spatial Monitoring of Kinase Signaling": de novo algorithm script: MEKK6.csv

Index	-5	-4	-3	-2	-1	0	1	2	3	4
P	-0.17098768807362372	-0.6319605289432867	-0.7513053054996548	-0.14021069057098223	-0.42424255771247704	0	-1.0892022508620582	-0.78258374913452	-0.09322001494691788	-0.31449591283481637
G	-0.034486723173519064	-0.15116386868182294	-0.03624531449648838	-0.11621706473645953	1.8889344207304561	0	-0.6234186354994938	-0.49674553412950123	-0.1869574101759727	0.18208324437646844
A	-0.03441210208632589	-0.2633501423246301	0.137107216112741	0.2894602955326007	0.5779931477856216	0	0.18691137837774152	-0.3772798988801091	0.16668092597315354	-0.3921363624271073
C	0.7471728806917178	0.7320593641097073	1.3245207330603281	1.3479798938078524	1.5045312530923962	0	1.3718966513835729	0.13513851982522015	1.1828567315747014	1.0428310338437377
S	1.0912705343324	1.0564058821104287	0.9682884091193695	1.242531347459645	0.9111736792265447	0	0.18729824358669403	1.171663137519685	0.8362070688298183	-0.20609484161276695
T	3.5344848118735235	3.5926361660886235	3.176002480790527	3.2562612342437833	0.7490128996292019	0	2.762006472491765	3.3385445070872586	2.9699129760623895	1.3740385293150088
V	-0.3240949321308496	-0.28854528817614505	-0.3531190662937988	0.09306197881514125	-0.37728311062438574	0	0.5428556836971854	-0.5520564403591197	-0.32652502648984727	-0.525017295403227
I	-1.038593301190244	-0.810125097470888	-0.8238312934788513	-0.49622782607385263	-1.129074432733645	0	0.07896594307101557	-0.7118817453465942	-1.082925760109341	0.05480528884798144
L	-0.5777121058416677	-0.746598396962955	-0.48758782959327734	-0.4412887057277406	-0.6325337456505566	0	0.20791675419242378	-0.36290614836282237	0.10149686273233413	-0.6754063147635229
M	-0.5614770135627752	0.24010595117580338	-0.5895802810155335	-0.6469429651288909	0.11836044309245425	0	0.6853673568767001	-0.26167004946964745	-0.30392088003252243	-0.37718593601034867
F	-0.5500831450247634	-0.4423278109758385	-0.5657687916486573	-0.8177036201661301	-1.1387855725993465	0	-0.5904866389829535	-0.3681438887828496	-0.04287473211884903	-0.017732545398541293
Y	-0.5390998478424688	0.018516897890924814	0.008696783874169238	-0.37090702662927866	0.6336464032511683	0	1.1040233283920529	1.0566491126549347	0.30856750505998987	0.3889287728877984
W	-0.21664968647741548	-0.10380070298010088	0.144154791919842	-0.6598604317815232	-0.29799672280463846	0	0.2396631421232207	-0.08353297255401378	-0.09499641594466393	-0.2515746280879112
H	0.13709554283151243	0.26067772858661775	0.33798834123861604	-0.14653303196553585	0.08516206068124293	0	0.26778073892640253	0.14446851713723946	-0.254348552689294	0.5821747046838204
K	0.2737892282073954	0.22954821334937822	-0.26770310101318257	-0.3790042006831879	0.041945953767163986	0	-0.9958207879119538	0.2749106903243714	0.23700417518783504	2.0770725647781196
R	0.4878400397520183	-0.0014544387233307186	0.7207544715824177	0.11872440326416009	1.4686017575465373	0	-0.7795781212210339	0.793898193932503	0.8550535439687531	1.654212578344857
Q	-0.048159568083682915	-0.28403065167601094	-0.17405377200106892	-0.02885148112750494	-0.4368522196919045	0	-0.45638982939765604	-0.4460372668507706	-0.4010024707786809	-0.31453903656476156
N	-0.26294907840092935	-0.3924595841750627	-0.2887895324567743	0.17532925146658979	-0.32336744344649604	0	-0.5722137518812662	-0.43718156602154445	-0.7073171684233673	-0.6093699747005747
D	-1.0586984216659974	-1.0538543067615633	-1.3225181560958568	-1.1396265756602015	-1.638565297251202	0	-1.3094913089522764	-0.979716021116228	-1.536274506200607	-1.8215065099418957
E	-0.8542494241343019	-0.9602793854598475	-1.1570107841048645	-1.139974784338487	-1.580660916288138	0	-1.218084368410082	-1.0555373974734927	-1.6274168514789122	-1.8510873593323194
