## Supplementary material for "Proteomic Sensors for Quantitative, Multiplexed and Spatial Monitoring of Kinase Signaling": de novo algorithm script: MELK.csv

Index	-5	-4	-3	-2	-1	0	1	2	3	4
P	0.06571042052244581	-0.015968048395749775	-0.21805943851612694	-1.2725149035966845	0.10145248315021524	0	-1.7039623064469471	-0.9271664662217104	-1.4434924734565713	0.9074366133787258
G	-0.34816323271671307	0.5548834097344955	-0.2557448186678366	-0.622439532850104	-0.8351134573189088	0	-0.20461015911861977	-0.5802739434082914	-0.5272047362746815	0.16213771197826132
A	-0.22634081882442797	0.2667155963964225	-0.21263716887644107	0.20095827961729226	-0.6643429823680933	0	-0.0752367292327839	-0.27182385461087205	-0.8656348132016412	-0.8271111957736752
C	-0.16097131193430816	-0.07076875467586707	-0.23526107973409063	0.20281362743716477	-0.5104873053442135	0	0.1712923193582687	-0.06270378870070019	0.49135552368158303	-0.26799684047081523
S	0.35913501210042165	0.7551037499169847	0.29866390121638375	2.588059830237568	1.5422837426946872	0	1.287878082773613	2.6984271127469572	1.5972244204165178	-0.6342948741140014
T	0.08484841032770393	0.22242177435032912	0.0053990989300965525	1.0608970581202737	0.39564016501192656	0	0.3320655762353391	0.7788666653024909	-0.6133544551660007	-0.5995208527174635
V	-0.5485049499346973	-0.826605782810537	-0.5252261272296522	-0.4189019370676612	-0.38306702367630074	0	-0.6751037603160783	0.7654720593545189	-0.7244082720986941	0.2882377158192819
I	0.35799906107592405	-0.9102445982788163	-0.5659613117769836	-0.8261497406390156	-0.6479302160392715	0	-1.0486515631176145	0.9538093242637139	-0.7859438682112361	1.0334566405930994
L	2.167194181401286	-0.6704696505457731	-0.47331385010036325	-0.8008688740835204	0.08610128688076396	0	-0.5838702479941358	1.2175314381815912	-0.038509004038458944	3.13586983313493
M	0.6167081106246992	-0.30421782009160103	-0.44743665249560843	-0.31415369125875076	0.18735425710112108	0	0.17192783366501715	1.0178686774668175	-0.13028796747707092	0.4656751085828351
F	0.48642009802987635	-0.8971634504068369	-0.4533274716516649	-0.09416932895136453	-0.6555915656198098	0	2.4196426863957012	-0.3391575250544571	0.5426582432457886	0.04272476283914961
Y	-0.5723911471934393	-0.4916232932383993	-0.3021670039178275	0.37181075724596385	0.15995511668003393	0	0.3098804015413389	-0.31728389778047716	-0.0846074946526642	-1.0995876399829188
W	-0.6858360788670794	0.20855450164569148	-0.28243098231305863	0.04655269547416571	-1.1222681433008204	0	-0.18410203500787722	-0.5468695816135434	2.0193619525028796	-0.463152258304038
H	-0.38525376452606513	0.2267605137726919	0.15178670845169215	0.3682512898199351	0.5664134444400741	0	-0.11626073972312577	-0.16555693591754234	1.3271291481626226	0.2516070198229442
K	1.3966834808890207	2.738470069840154	1.4887627035592543	0.9039506840065475	2.230945014449621	0	0.6360966542815267	-0.4578597259321535	-0.27436695371400316	0.19109093201486752
R	1.8897787417183587	2.044437427358763	3.7563380440948837	1.202914878720035	1.7612023891528827	0	1.283813590967347	0.3013307739595412	0.2712961943361452	0.21473895576053165
Q	-0.29553074358762615	-0.4565940947304665	-0.1893867249704352	0.5226355083075378	0.2372796831896183	0	0.9329532598496926	-0.7013585613166128	0.05013858512944985	-0.0857740994895262
N	-0.8426087167278096	-0.00941037385559479	-0.22581755392395403	-0.0672121652986889	0.4142194051576209	0	-0.4204429436131005	-0.4308771475367918	1.3720669280627635	0.04569878856819239
D	-1.6029717530771517	-1.425263278371673	-0.6703181420379939	-1.5749697712273707	-1.3988614390511238	0	-1.3613717668803254	-1.4216581409517342	-0.3842454859864466	-1.2429382579479842
E	-1.7559049993004145	-0.9390178976142173	-0.6438621300402741	-1.477464664013325	-1.4651848551900266	0	-1.1719381536172375	-1.5107164822307444	-1.799175471260285	-1.5182980636923988
