## Supplementary material for "Proteomic Sensors for Quantitative, Multiplexed and Spatial Monitoring of Kinase Signaling": de novo algorithm script: MINK.csv

Index	-5	-4	-3	-2	-1	0	1	2	3	4
P	-0.20158447179410902	-0.41507928859242377	-0.6016031891059872	-0.9011837414270415	-1.0483646893925518	0	-1.1084934302289704	-0.026017294383210668	-0.2359050495206149	-0.2168036450028395
G	0.029731837344074585	0.23411903323495922	0.11382537092767911	0.113187453948059	1.6102538665121648	0	-0.4766141023508325	-0.028240414869296862	-0.12885017037488575	0.6663225874926098
A	0.15523244280835283	-0.08060533031726799	-0.2387573766138134	-0.04562579864674309	-0.2695504400935377	0	-0.5661393852855969	-0.32463963398629025	-0.2807850206974269	-0.09509199421675445
C	0.08908697695951429	0.04611617375596051	-0.06039656152168724	0.39029669198890604	-0.15113964024442575	0	-0.17236123754292162	-0.38769440228540797	-0.5599037233001	-0.3698063096549566
S	0.7908784640396598	1.298343844199605	0.9478805804723712	1.0080101607099896	0.5391309634277629	0	-0.0427248707296772	0.32209244863872866	-0.07625080111953308	-0.2016608501897182
T	4.007511696406038	3.7433584028993407	3.8516823734216863	3.0309008347940694	2.094639954157305	0	2.2307604948137834	2.9461242703149537	1.7202495947995482	1.7286340032033767
V	-0.31858348342432735	-0.39559905961259434	-0.5778096686752313	-0.4701965286104444	-1.3303078219375715	0	-0.04283811384223171	-0.5526214074974871	-0.4268406134078936	-0.7328919225734805
I	-0.4527925285894164	-0.8796195146237293	-0.7329039602543101	-0.7150204880550655	-1.715949024080669	0	0.9955974038243562	-0.711459408048332	-0.5024978342201636	-0.1134161841102991
L	-0.7068762826895767	-0.9161447740238153	-0.6383318233369626	-0.6750310826276031	-0.334696894721043	0	2.1983405320125775	-0.531563925078815	-0.2736144889415859	-0.714235766696693
M	-0.48940860165414246	-0.5318797106192645	-0.38407055913014104	-0.3541647004631858	0.22504256170844625	0	1.5000002502781233	-0.3964216119259956	-0.5731446671142084	-0.33540800396794673
F	-0.598456663091156	-0.10394266787013907	-0.3919349060818719	0.8289253337276448	-0.7136345605677069	0	0.08235844840875728	-0.8520496611073687	-0.44138056333911485	-1.276339586491291
Y	-0.12532397775685794	0.11673044347634111	-0.08206633353603601	1.4511467688852269	0.2823700472168206	0	-0.19234723908655824	-0.4690318727455264	-0.41802087076454564	-0.5405484696000595
W	-0.32193535619863556	0.20905664879025904	0.3199471729109695	0.4816179822852128	-0.5991685049368215	0	0.439017413073811	-0.8294560064694319	-0.1793939071638921	0.11078300476519243
H	-0.15432018209311665	-0.06780251682311424	0.1444029283674623	0.0017739969942420833	0.6435490120675309	0	-0.3849066949529698	0.23954286376995465	0.33062616846322507	0.490656374278097
K	-0.3209708012621027	-0.44919907297559136	-0.2560788697800809	-0.8248233097977198	0.5020401758936659	0	-0.5245788768965685	1.3361208446121904	2.0933584248602486	2.373023186267537
R	0.012759150521587128	-0.3802701157646557	0.03506581653051835	-0.6138283996181934	0.8657685027262263	0	-0.5483619029898356	2.0745056739324212	2.7525227484386883	1.8529164168446746
Q	-0.3528890305223753	-0.30942365017832074	-0.4885493126988363	-0.49346893868295727	0.13823006302113175	0	-0.6257301064110498	-0.307872145344771	-0.35504387867021214	-0.2603271275530213
N	-0.15013964507244434	-0.2257854633554339	0.2588835860309211	-0.20349845033105554	1.1114679525114202	0	-0.5146900624985463	-0.271494135419233	-0.5103561656542218	0.023139503974755133
D	-0.2946908554971396	-0.28903391787044985	-0.5583083005230787	-0.7598266537350211	-0.5195172770238325	0	-1.129720272738651	-0.6554238651883785	-0.9198768474121014	-1.2181159403312838
E	-0.5972286884338259	-0.6033394637296616	-0.6608769674035726	-1.2491911313383173	-1.3301642462443153	0	-1.1165682468569995	-0.5744003169187049	-1.0148923348612102	-1.1708292764378954
