## Supplementary material for "Proteomic Sensors for Quantitative, Multiplexed and Spatial Monitoring of Kinase Signaling": de novo algorithm script: MLK1.csv

Index	-5	-4	-3	-2	-1	0	1	2	3	4
P	-0.680247466113051	-0.2860566071017966	0.33520160572598906	1.7993091493540678	-1.1915837865807166	0	-1.9993574791366246	-0.8333497428184035	-1.595932343862796	0.04624990460350895
G	0.20524410585159278	0.3041738250279454	0.5647275663072588	-0.4494694763672351	-2.3101302457736703	0	-0.8687015691999468	-0.3955905055191461	-0.14843598685598317	-0.004004002914331575
A	0.17333264405117635	0.15022822939461622	0.004714807932657937	-0.512022614304674	-1.1199527995700278	0	-0.5240602545155126	-0.4759403204712247	-0.44584102310010754	-0.22812518782628127
C	0.6694269116140312	0.2794517169815599	0.5053612804452345	0.43589661982439826	0.009185749634452163	0	-0.047814025677129716	-0.3956018089138518	-0.05829393471895002	-0.33081949259453913
S	2.6043545703993867	2.701182584722439	2.539539512491558	2.065846102859632	1.9014703655992005	0	1.364531981540841	1.2143072859814885	2.1338007785601394	1.1084852541469021
T	1.685275695382261	1.340555001275247	1.470735484028594	1.1017741265680445	1.1888485407118037	0	0.8282230821338133	0.3741111806696793	0.0014420060270981488	0.5205614075878667
V	-0.6475983009014158	-0.7910371040123162	-1.0830787362874696	-1.258003031448261	-0.74934588232419	0	1.0435946060773398	-0.5457457165745702	-0.7258423481011147	-0.770876917467884
I	-0.7322074553613518	-1.0967163885927689	-1.1368361904654751	-1.211134642899008	-0.636330260074228	0	0.5849229096433064	-0.51466020369682	-0.5223890720562314	-0.5477411323719373
L	-1.3138895149106948	-1.017728606161358	-1.1047407573556962	-0.8281569009563928	0.17459474747108136	0	-0.199056921130251	-0.5499947267493607	0.19560304841954776	-0.5491954475933408
M	-0.9644470005049816	-0.47732605036740994	-0.8181697577623263	-0.45296118361432647	0.9218030497573433	0	0.5389604151236658	-0.6409666910127235	-0.1371317479895645	-0.2189693627753224
F	-0.37594493483888775	-0.8125585578058678	0.28897174696132977	0.9599460220216427	0.6892492768101774	0	1.314188203751605	-0.5549516447241803	1.1893832814781196	-0.602086963069383
Y	-0.45503286707437124	-1.0616077755996918	0.04330065857810269	0.023986767287090895	0.4109625253066587	0	-0.664163667286616	0.08703119236373187	0.226727692538256	-0.9106885040378805
W	-0.6521936937662582	-0.5957098130912465	-0.7464755146778533	0.24173974058917433	-0.322590671138876	0	0.3237384827329171	-0.4435361109177194	0.44534250400652514	0.061934603083263345
H	-0.35364873776115463	-0.395125574858646	0.13981970659726994	0.2469033158711258	1.1467095754509784	0	0.4175655563098475	0.7174579371527976	0.709019239209332	-0.0924364497822282
K	-0.7495150426133422	-0.26089384534404514	-1.529341141239091	-1.8839274083737014	0.10953141884248806	0	0.3150165040619037	2.0927998747335232	1.6106686007194806	2.7150568499374406
R	-0.07793274225680367	0.17599917001701265	-0.48308626924722475	-0.8516247171485776	0.9934594711910183	0	1.1728539450066997	2.857244115249053	1.2530526960681772	2.3093534749874274
Q	-0.6749766421940032	-0.46202777775903425	-0.5672745724813467	0.05457426607458538	-0.5209900016157616	0	0.35282941627322684	-0.18065522542190504	-0.8876313534402877	-0.24623808444418416
N	0.016004982444657614	-0.4093655038559298	-0.08864424378263809	0.04028383291490115	0.2565898307567401	0	-0.8623923331591217	-0.26635059103761	-0.7229873791446405	-0.2368668622503463
D	1.4441171830956034	1.55298606114293	0.388207006204198	0.5934319896960268	-0.11407102686496479	0	-1.7629317969784146	-0.8309693185395902	-1.2706363122652289	-1.111069715917844
E	0.879878305457601	1.161577015988363	1.2770678080269315	-0.11639195794851857	-0.8374098775895099	0	-1.3279470555715491	-0.714638979753168	-1.2499183454917715	-0.9125233713009021
