## Supplementary material for "Proteomic Sensors for Quantitative, Multiplexed and Spatial Monitoring of Kinase Signaling": de novo algorithm script: MLK2.csv

Index	-5	-4	-3	-2	-1	0	1	2	3	4
P	0.48626972353388626	1.011019404018239	0.9992176070242076	1.7034044057644406	-0.4021015130409098	0	-1.6186242535393052	-0.7061845031614263	-0.21287742220699366	1.3281567499333278
G	0.7990233316126001	0.6899681135464416	0.40815854147141606	-0.4134902369268595	-1.411746820958868	0	-0.26408447242361105	-0.5834594460898832	0.5803352124778585	0.6986227761868954
A	1.0410629758572014	0.22018342809030078	0.01583947857969345	-0.2852617371719482	-0.6013046613438796	0	-0.287611361952396	-0.31538201206291544	-0.2134989674045167	0.2616197755400289
C	2.046170748714276	1.273326613482561	0.9307071361589626	1.081394889118545	0.011338277248940013	0	0.9304685690759288	0.18579442083910727	1.2237275937932672	1.5107503857797477
S	1.753540017363422	2.416633339618959	2.2742329464284965	1.210107759461281	1.7084569511941654	0	1.6687712763461258	1.7381033508536223	2.6090283559676877	1.706757728425509
T	1.4578145211283888	1.7582589144632466	1.7414647782213504	1.4080687410291095	2.6186999401943893	0	1.865242148066571	1.3677039744469737	1.8674672943634152	1.8209119825335356
V	-0.7462193349361085	-1.1784513990634597	-1.133548071727333	-1.122913314645135	-0.8208943676615935	0	-0.37928172043907976	-0.7597506362254844	-0.791068843713275	-0.8131317128476693
I	-1.4559627047549808	-1.4030043435333248	-1.5898019408394686	-1.3080830067152935	-1.2741468031771994	0	-0.7137868801265269	-1.054752365016622	-0.8300072408198506	-0.9818363684104533
L	-1.1252947514670548	-1.0331900677012034	-0.9691204961384601	-0.6818674342360447	-0.33305530170055486	0	-0.7324564718194394	-0.8752566343754513	-0.5588875505244447	-0.877253758226489
M	-1.0881212736785113	-0.6045609748695663	-0.7415764716674452	0.4336017210103034	0.14010169861167043	0	0.3966066679250548	-0.7608972430180622	-0.36847464523252155	-0.8858602850798439
F	-0.6539442919950974	-1.0438992591597265	-0.45473462128341263	0.7483231101501231	-0.1171788064476345	0	0.7956410842250072	-0.8110941321274309	0.08337578147308539	-0.8103176741692373
Y	-0.6368717893753415	-0.6896114864104733	-0.24064273739799277	0.8227438715547271	0.18650588437413115	0	-0.30648097107496647	0.4145215714057953	0.004913038699214906	-0.6872419517247317
W	0.3765980168170762	-0.10194144945727018	-0.2985212546766024	0.8795860804403267	-0.0475741504035668	0	-0.16298154343411309	-0.053584296579725854	0.2842897140102401	-0.4759477106967874
H	0.17564350497478237	-0.05539927990678388	0.19810715521515684	0.2156402089263176	0.8750756950535693	0	1.0284543933854797	1.5315891531905739	0.4114220553946722	-0.13309583735860275
K	-0.44314128868133373	-0.1326625115557998	-0.381147378074215	-1.287971278768694	0.38622385649427193	0	-0.015038257167529403	1.1090716891849324	-0.3103521813477962	0.7152690772723311
R	-0.2999537549498601	-0.42229015360322275	-0.8906620370088267	-1.1664519963478637	0.015471281879628571	0	0.43555225797411984	1.7584343663241655	-0.40871615843542	-0.49979566016791277
Q	-0.44957408623120637	-0.1952264493412103	0.36691159753202346	0.05732139269168783	0.8250860509033291	0	0.8165169767067022	0.17111845999798075	-0.19929536645174956	0.5235494843442363
N	-0.2704655997860242	0.09054486415644185	1.066445362232125	-0.048138083595629946	0.4251537804815831	0	-0.3081237553274692	-0.09226017640771585	-0.20309325228702307	-0.1676941276640523
D	0.013055077489057225	-0.06597113146505103	-0.5736188880229346	-1.1125173240985138	-0.9094829254759756	0	-1.697909288419065	-1.127062471281193	-1.410839657465286	-0.9465884098329537
E	-0.9796290416351744	-0.5337261713090999	-0.727710706026742	-1.133497767640877	-1.2746280662254934	0	-1.4508743979814893	-1.1366530698972415	-1.5574477602905645	-1.2868744638368796
