## Supplementary material for "Proteomic Sensors for Quantitative, Multiplexed and Spatial Monitoring of Kinase Signaling": de novo algorithm script: MLK3.csv

Index	-5	-4	-3	-2	-1	0	1	2	3	4
P	0.7548391461580887	1.4778399372685411	1.3063156895642514	2.707185374070316	-0.44731941263676667	0	-1.4795596536190687	-0.6257579271607001	-0.913614301591616	0.9264944331690151
G	0.7173552608424855	0.6912717627048651	0.6373983261833771	-0.07901642915586041	-1.8014651364418663	0	-0.7581211824532145	-0.5311628715275845	0.06124297278450261	0.044096469452790964
A	0.2829645127923624	-0.15279593038797876	-0.1197083163024302	-0.2393527825480716	-1.0380054410824868	0	-0.776928298897374	-0.47162037241821314	-0.7668712636691581	-0.36182570033349265
C	1.1507428141899303	0.8077562503351094	2.163705864628208	2.4269147629049668	0.27277941053844257	0	0.7790169006084333	-0.16620106093763717	0.7777352799092769	-0.06617285418794815
S	1.7751760132529102	2.0862267827044936	1.8457707327212123	0.5113934244014536	1.6013626863862445	0	0.9895054086539977	0.788839677542609	1.557720752146207	0.14753545310356955
T	1.2390142323546738	0.6734309198431357	0.36333882299020365	0.4812296710608668	1.454751906370095	0	0.717469674215797	0.16582173223884933	0.24861051217507732	-0.012915633971333142
V	-0.48486475413117114	-1.3844412545941056	-1.2860979810566848	-0.6905122909194876	-0.8687914062515532	0	-0.3227783209388904	-0.6119224109048484	-0.6696534244397024	-0.5757603008993256
I	-1.469342526836219	-1.464342002103772	-1.6618838496782584	-0.7111263879050427	-1.6010409397555398	0	-0.8285894968635852	-0.5896108323343107	-1.0817634257985125	-0.6429706332257135
L	-0.788707892335362	-0.951447531703501	-1.1071972623647706	-0.7804652676907318	-0.35402581658141846	0	-0.6745311908147993	-0.5762626702621514	-0.1497150835618286	-0.6684269867798461
M	-1.1554564856358998	-0.8774566572236246	-0.6620456476433455	0.1460415840436288	0.6320315785068373	0	0.48553318930710426	-0.5020366435098048	-0.6974387726156764	-0.5606527651292776
F	-0.9524353452746718	-0.7440437422786668	-0.648417790562657	0.05889835653215009	-0.8059183790164244	0	0.13297435811889055	-0.5645742729666363	0.2854139754898575	-0.4158671579301169
Y	-0.9639601981623104	-0.423915293923817	-0.1581558537344154	0.20294798809001616	1.209755670902711	0	0.11585588738994004	0.21133952800260258	0.20121236949090893	-0.3528924453686301
W	-1.434077535388027	-0.41228543179499477	-0.8600312346832254	0.1616919868770807	-0.40806400213431127	0	0.3812325739695413	-0.2890727537810587	0.19053305772901935	-0.7686831063331904
H	0.10187929022824765	-0.12947403923095485	0.34059188232531723	-0.37977265567117746	1.3204498608150548	0	0.5026734228357921	0.42414712378713515	0.20595940801084783	0.11299183943955425
K	0.26191251433352475	-0.4745058285403096	-0.4224832540899703	-1.197399135689384	0.6723815501529398	0	1.2959724743036851	2.5462486151410415	2.35231293662948	3.437864122092151
R	-0.2616761547985895	-0.42747741496785585	-0.5073007162063066	-0.9145556442512048	0.9130356834599749	0	2.3663757793824933	2.8056732145825727	1.7508474877237974	1.6316660909969651
Q	-0.5803832359444803	-0.5031833769336754	-0.38554398889134917	-0.9111739182946238	-0.48665871575037645	0	0.45452857690171017	-0.31026225719849904	-0.6765025486004174	-0.20516516225389875
N	-0.2547736873934535	-0.3512732719988452	-0.009828625927710307	-0.3134028586111872	0.2595655328418902	0	-0.6935116719348322	-0.3450308614114687	-0.21410012922469102	-0.2728209753014629
D	1.7039868117480697	1.5433849944184281	0.5728550404293903	-0.03605424053574526	-0.00904436215952788	0	-1.4919602075676828	-0.6734102065219888	-1.1328486053478906	-0.663534897878586
E	0.3578072199998885	1.0167311284075282	0.5987181622991642	-0.4434715367079608	-0.5157802681639151	0	-1.1951582225979351	-0.685144750359908	-1.3290811972394818	-0.7329597886612259
