## Supplementary material for "Proteomic Sensors for Quantitative, Multiplexed and Spatial Monitoring of Kinase Signaling": de novo algorithm script: MLK4.csv

Index	-5	-4	-3	-2	-1	0	1	2	3	4
P	0.0989477874523426	0.26394065808672945	0.3286904915842974	2.138736985790708	-1.031014093462655	0	-1.629178753200997	-0.8879132282013362	-1.559472341109832	1.024104792694206
G	0.5880403876393501	0.7089248292615635	0.28851394557716836	-0.13882989440406843	-1.9139108063365833	0	-0.9070365881160175	-0.6502333511211825	-0.5712505436440641	0.268810617469741
A	0.079686143903703	-0.06668870772978844	-0.30179588940284546	-0.3511234101052699	-0.7346585991128883	0	-0.7710734604044939	-0.5855453286792613	-0.7568267230489804	-0.2102710495826446
C	0.0002722387590222988	0.42836304623195226	0.37154432247152325	1.025706202623207	-0.1757288661534606	0	0.4071365479616939	-0.3544754467811302	0.47021937187064167	-0.22387688111377474
S	1.6334265194601294	1.7443213155610449	1.3074705021544795	0.39602558750141487	0.6753777775024636	0	0.8862776384962588	0.38097046314591015	0.670449416126876	-0.05812961290863387
T	0.4930786234176159	0.9719055659970085	0.6298142380115368	0.5805682203888719	0.5784244970037098	0	1.3710586437643593	-0.20884541301775322	-0.03182569713944524	-0.1082128244623075
V	-1.056755030147009	-1.1553767691425956	-1.3856544163290334	-1.3923772611586411	-0.44109175353135793	0	1.6220419285013767	-0.6187446019510777	-0.5353361441525037	-0.5152585247039095
I	-1.6350054058346986	-1.4069870206714101	-1.6101714388159447	-1.3452237842660248	-1.4670312678139141	0	0.35798267705649384	-0.5346901534730563	-0.7844546457377911	-0.8026025123636592
L	-1.2727485362477198	-1.3518460976238167	-1.2651315441531883	-0.9170962384558542	-0.9340472055167399	0	-0.6525021640202152	-0.5295641984303969	0.2851126800349803	-0.8940949825130219
M	-1.1400196585777724	-0.6226586675633987	-0.6171145389737569	-0.02408606871970321	-0.3232643198748382	0	0.9383726962646642	-0.5738382769012916	-0.36138807339828033	-0.5847904945183933
F	-0.6541219470056053	-0.9628193654349443	-0.6585530345717602	-0.06587906547729618	-0.43900707067876127	0	0.7839674650410654	-0.6694537621718452	0.12402424277661907	-0.7788910903096921
Y	-0.45846581385673646	-0.7160631227510322	-0.09803847099363996	0.3519311475970376	1.9558511751845475	0	-0.3242633031943051	0.7212826323020306	0.9398619950147201	-0.7162230621321601
W	-0.6385265941457152	-0.4583927190761118	-0.45295514697874034	-0.3585620943477676	0.4942018612241082	0	-0.6871522087625734	1.0042198456588405	0.9429887737437974	-0.6268068737360953
H	0.05812492210520497	0.10933491232266414	0.3421276996254382	0.3803641391872498	1.3175137577285303	0	0.2232951137180704	1.2190698483194584	1.4566069870062255	0.37124047278716643
K	-0.042517557236255124	-0.5928723125919834	-0.8761825058950058	-1.826596300364762	0.02061529342301895	0	0.2931194986527083	1.3600690582723713	1.2253354594944061	2.593776802743504
R	0.26018879793883143	-0.4198497637379596	-0.5903634204767071	-1.1966144071327145	1.1281420979724586	0	1.5063428862958328	3.0206136009454707	2.1033247989200143	2.4919089997076256
Q	-0.15405283601026434	-0.26223145969640643	0.26989608980535723	0.010861719105828707	0.011390651359949771	0	0.12630027850522063	-0.12038753834274188	-0.4409274953254928	0.38238243483698964
N	-0.09301587131261133	0.20577999733723615	0.39893254482408946	0.3657965621657035	1.2421039192604164	0	-0.8440949414751089	-0.4010070895054364	-0.4906006372982996	-0.25817342083313877
D	2.2219097507890813	1.8263692854196514	1.6541424779583538	1.330953143544605	0.6401844199069485	0	-1.5237220991368061	-0.8406266727747987	-1.3995400222921108	-0.6703862897690757
E	1.7115540789091095	1.7568463958016012	2.2648280945783794	1.035444816527477	-0.6040514680849497	0	-1.176871855947226	-0.7309003872927736	-1.2863014018414791	-0.6845065012927262
