## Supplementary material for "Proteomic Sensors for Quantitative, Multiplexed and Spatial Monitoring of Kinase Signaling": de novo algorithm script: MNK1.csv

Index	-5	-4	-3	-2	-1	0	1	2	3	4
P	0.6628761499989677	0.4946377905329273	0.40381486441183223	-0.4209778474027844	1.1149147056772069	0	-1.4957675887276967	-1.0118842320926036	-0.4348674386874736	1.0538450312802667
G	-0.22224395810585335	0.521383445392384	0.2078908045173441	-0.26604392181756686	0.1834683238100122	0	-1.254502465907714	-0.8136725002697611	0.9238142638435839	-0.08846489091123524
A	0.6498709611316992	-0.32594206103984935	-0.29198936918349466	-0.16063096971354418	-0.01813102934589289	0	-1.038084374368741	-0.6666965047252122	-0.7184873382656816	-0.7954080022702352
C	1.7446346658789496	0.6231170074826503	-0.17463846698919683	-0.09230547583296354	-0.41952698010513495	0	0.8020220945839118	0.6402879433025356	0.20114315405186872	-0.3009783090621436
S	0.11912496149713393	0.515780661781747	0.4469979455852537	0.5657616940151474	0.13201406658144643	0	1.6399677485634505	2.7784337664812315	1.512314985674859	0.1560983331743376
T	-0.7462788575855852	0.30651809337544567	0.08153041016211125	0.2997185667171734	-0.28755057870650086	0	0.36767635652005765	-0.25481428835659015	-0.8542039781251265	-0.2667444565827355
V	0.657111932250671	-0.5748673028201243	-0.7414030332814497	-0.4456566028246106	-0.6732799126944958	0	-0.17588939504183962	-0.4803896689272511	-1.0281641122152387	-0.9801458057265466
I	-0.06720221718831844	-0.8489031599079089	-0.77531688844399	-0.5694766201579309	-0.827594700867877	0	-0.05640295347134029	-0.35364248005732485	-0.8486787024894045	-1.038327115445229
L	0.49762735801179236	-0.5921495781598463	-0.6612485572133237	-0.44667716975406363	-0.4586635323380551	0	-0.1833377305226689	-0.31152470650089364	-0.03294199365003157	-0.9192885694813061
M	-0.15300149821590048	-0.525252214782124	-0.5561569938216537	-0.5503800812458997	-0.43814486403722236	0	1.5741373365791826	-0.19003359116258833	-0.27539471715316555	-0.6389647593175211
F	-0.8481281396704086	-0.7448981944157147	-0.663870294703449	-0.5186493131920894	-0.7155789720038046	0	0.6769888564098596	-0.6208348301931605	-0.5033793501087642	-0.9731584034020632
Y	-0.050240957817609615	-0.3068458224753038	-0.4891094741946815	-0.2753707352182188	-0.3931401719143015	0	0.8274640517709697	1.5898283869776795	0.5403280732904205	-0.5024143469825102
W	-0.5453925012335181	-0.3008472432159335	-0.49759084360836026	-0.30838393604433384	-0.6914607905368751	0	0.23428143687497727	0.870586010293465	0.29526556870433196	-0.5679824180676208
H	-0.4498962822000764	0.14984861037633393	0.021263996501392293	-0.25585433828856363	-0.09332213032339072	0	-0.38450972301569764	0.92551426095269	0.4089308847540562	0.464396885189872
K	1.5822307121811567	2.275607799159336	2.7510168074470207	1.164706186227202	2.795260475896954	0	-0.08152606287769425	-0.14161033794668434	2.2768830867183785	2.802242231097466
R	1.8132230195222117	2.4545306134768374	2.626809211872823	3.8160662596916906	2.3955968049065657	0	0.535647976343844	1.0261874897711114	1.8200788808058017	1.6737999549738285
Q	-0.7471158740916479	-0.43116566502187437	-0.09948372328174333	-0.2569951251498506	0.023066002382700103	0	1.468649189359519	-0.46352567943893724	-0.33576600449746485	1.0196376922642243
N	-0.431126875584511	0.06479856465523301	-0.06311340081922108	-0.02112948010169315	-0.08333490579799416	0	-0.8752587994777906	-0.4328534803906146	-0.5944741043130011	0.43845567074188446
D	-1.695460664616868	-1.3869156546934158	-0.7803224732652613	-0.6102669955558845	-0.7640936767962168	0	-1.6095171225765708	-1.0300196809545343	-1.1717053466943965	-0.23048536215686738
E	-1.7706119341622808	-1.3684356897008025	-0.7450805216919526	-0.6474540943512149	-0.7804981337871233	0	-0.9720388310180155	-1.0593358767625591	-1.1806958116435509	-0.30611335931586386
