## Supplementary material for "Proteomic Sensors for Quantitative, Multiplexed and Spatial Monitoring of Kinase Signaling": de novo algorithm script: MNK2.csv

Index	-5	-4	-3	-2	-1	0	1	2	3	4
P	1.272746950435069	1.194147507040428	0.5087477492961938	-0.38648407409417873	-0.9906658579637362	0	-1.6952310197440643	-0.9758859902052753	-0.29682245943697827	0.9366549985300634
G	0.05914225446274201	1.110759942986578	0.5705950450818535	-0.08556175053393196	0.01851278487301188	0	-1.1751087258406778	-0.572993571685822	0.7705746836543463	0.3643235108023204
A	0.5596905808574137	0.49894264187087833	-0.29863318701123004	-0.12825714851168013	0.11176603375601703	0	-0.7158027813044949	-0.21617852069770596	-0.28841892892829346	-0.2883812153596311
C	1.3194716958311095	0.5387177614374826	-0.22329592166428333	-0.025647196438070667	-0.2914927051048455	0	0.6702098383227287	0.5034915452972911	0.2192876044790516	0.46049835823936536
S	0.05091361280397091	1.1401804912299731	0.8044484047785707	0.6837786998283424	0.9880884884821071	0	1.9600746730882639	3.1034786768857336	3.4290123434074613	0.5380143129328149
T	-0.25120222186284497	0.6541885230972019	0.45415278395739417	0.24808167126955583	0.00379815943391512	0	0.9483206580978524	0.16394360911187963	-0.5189545797911789	-0.5119787557254183
V	1.224964771218998	-0.7132375021849606	-0.7741511166332714	-0.44170178585755004	-0.6174331505825719	0	0.16906468658829563	-0.24764380875320155	-0.6721356880739623	-0.6800789806553149
I	0.23688969641013433	-0.7886897059691735	-0.8163396728639144	-0.5434501359440912	-0.8149749725225637	0	0.4673037957251606	-0.4671201606512869	-0.735867302138534	-1.1747249353720268
L	1.2089393748018846	-0.3452372536924762	-0.7287696231521293	-0.5024965186277138	-0.38433084639258636	0	0.12328113421768343	-0.5160760078866339	-0.31111670987669765	-1.2279002440479598
M	-0.13137589042488937	-0.3716326523591904	-0.5164035272170124	-0.4981344826770317	-0.1912782211038858	0	1.2212734193634929	-0.33682345404692776	-0.27881472743066527	-0.7374665168327833
F	-0.20460879060796258	-0.7769124777400318	-0.7118819337156387	-0.48846929953448087	-0.6314043164578398	0	0.48822677603306797	-0.48213074203544554	-0.2897834810728945	-0.5207598070823755
Y	-0.22367821706150076	-0.3688879711440333	-0.5676817870963796	-0.35221006032802255	-0.28229584747492653	0	0.5871420648373898	1.9706229077147002	0.07025563336170958	0.0973920939099049
W	-0.4044211248877065	-0.7957586744404908	-0.6857219491668324	-0.44811835952424184	-0.663167067448776	0	0.12442382023214357	0.3086906148244443	-0.2267545553242105	0.7196891406786332
H	-0.3429472539094708	-0.09220666110131617	0.01697910093119581	-0.15094931426129274	0.2724787706346323	0	-0.09405575852011021	0.7312147455211633	0.3434064956902263	0.9830372308034583
K	1.012017025527911	1.5723249769050234	2.4349774211082567	0.7688199726379954	2.7943597932309268	0	-0.17290749762072266	-0.3896863871555463	1.2877081997140636	2.872797885064892
R	0.5687222016283373	1.6744164462534246	2.5712799473543075	3.906443308168696	2.305582123525656	0	0.16878721427698232	0.16982335890729866	0.38170666028881217	0.21005413016958088
Q	-0.7004290323262863	-0.4027321963334378	-0.11218207029439448	-0.1815830977149398	0.22158461725144282	0	0.9342409468582354	-0.35124542230618444	-0.027467108001769176	0.5913292158485252
N	-1.0231726420913705	-0.34197398030518605	-0.24274913300297524	-0.08737089266437056	-0.09399107874037309	0	-0.8604021066022144	-0.4945720987746648	-0.5785351549284844	-0.3089138834960087
D	-2.184953833407476	-1.7790704638174215	-0.96647886877459	-0.6432280146018151	-0.8771378212354463	0	-1.7362470862543395	-0.9590973207955453	-1.1608979351682929	-1.307315445302326
E	-2.0467091573980625	-1.607338751733274	-0.716891661915121	-0.6434615205911784	-0.8779988861601583	0	-1.4125940517546725	-0.9418119732682698	-1.1163829904237097	-1.0162710931057186
