## Supplementary material for "Proteomic Sensors for Quantitative, Multiplexed and Spatial Monitoring of Kinase Signaling": de novo algorithm script: MOS.csv

Index	-5	-4	-3	-2	-1	0	1	2	3	4
P	0.670588162292449	1.4953339152219955	0.4764382395016092	1.0843116456988875	0.7650418614882508	0	-0.36395639020288917	1.1408819084141602	0.8261108054032683	1.5555185003528331
G	0.4806745007175686	0.7965154295104921	0.6920297307012665	-0.6858658918442836	0.004047189865502053	0	0.0882612818791571	0.2727713003244657	1.882095973644496	0.09740395815025378
A	0.21807394601229874	0.014171111094033625	-0.1454741095442693	-0.20138183287109104	0.1853406015845239	0	-0.2842840530657163	-0.4093410711239416	-0.6769244513520201	-0.45034737279303233
C	3.309768586180203	2.44165043147833	2.4663312135773197	1.5143348484271504	1.406643022492073	0	1.3473310640098437	2.805723869566661	1.7986709794277387	2.927396714351681
S	1.298230687911516	0.361139987985065	0.9000837387318187	2.3615643484206177	1.022525715851962	0	-0.02956235113032492	-0.1303755976554186	0.38015690965199284	-0.1725605483594592
T	0.3394202973316955	-0.4305504222015391	0.006644314914935889	2.031263768625747	-0.23538747927898704	0	-0.33707797963000347	-0.8468301523675827	-0.3307982790244361	-0.7847118720806419
V	-0.45279763354947433	-1.0659875226438102	-1.3359953774416244	-0.6140435452233974	-1.1036375968422398	0	-0.7265942351628779	-1.0016338515533856	-1.0686895698650278	-0.5090105896475191
I	-0.7521196675190661	-1.650077160616221	-1.3595367766837194	-0.5907485083257747	-1.4083380313545453	0	-0.6343736374223932	-0.9294068295194023	-0.9317084717330069	-0.5319383908910068
L	-0.420688780243861	-1.4123252097788368	-1.2316531709934047	-0.8963844248921805	-0.7362745605774366	0	-0.6494218539885495	-0.7831333346892837	-0.6901709013971418	-0.7019670938940716
M	-0.9407129372744721	-0.5428995614872824	-0.8555036811385855	-0.9080994843803198	-0.7696204274126792	0	-0.4704594284091393	-0.9494789365388516	-0.5459492610681725	-0.9170757918416641
F	-0.8476730012341994	-0.7956040284247847	-0.9239014469317228	-0.6165052174567858	-1.1207225486192884	0	-0.6159195352390883	-0.5635604767764723	1.045315810681788	0.34279249738877776
Y	0.4285492202620981	0.45852694113264536	-0.44998290288045073	-0.08425587060404152	-0.26989111198968013	0	-0.5062230454187908	1.0694368852750846	1.154246186508521	1.0973274672677618
W	-0.4592111538243218	0.06554011137590246	-0.6609082100912301	-0.7780294805761832	-1.1825237786559608	0	-0.5677876976474255	0.7998505862445638	1.2238879742238962	1.2691591945917882
H	-0.5449762292626218	-0.6454925114803504	-0.4358937027745597	-0.6089128100358607	-0.1645892769110748	0	-0.6156661129324841	-0.5081881375907356	-0.862452713969009	-0.6182791278023755
K	-0.5163681798612785	-0.2495163213262618	0.056794429495866376	-0.3247239545577006	0.18366814610797652	0	-0.47374014544354776	1.3672681823395274	-0.7883959154021405	-0.1702135458978669
R	-0.8085476894247509	-0.3466351506916953	0.6120465645461043	-0.24748852471820482	0.07910653448972006	0	-0.03877722693289922	0.13467590983478556	-1.050565062025512	-0.9568160271670325
Q	-0.7277298756124795	-0.32365078890113497	-0.30241238079251753	-0.7198967755932005	-0.49779612451862715	0	-0.26497746027971725	-1.0175437193265537	-1.1679701419010877	0.03413973908694834
N	-0.549110332817372	-0.08355605157384458	0.1794263830158339	-0.6319554288531715	0.47280026785283125	0	-0.07850183459477404	-0.04400241612509011	-0.4786595628239804	-0.7234125547043405
D	0.6295616314697559	0.5601713483029709	1.722336998010384	0.6763711844290158	2.6903166035941335	0	2.571551532739662	0.021464125206146475	0.23672433911347673	-0.09088924961653685
E	-0.35493155155369216	1.3532454530243263	0.5891301467769494	0.24044595433077318	0.6792909928335487	0	2.6501791088719564	-0.4285782439386739	0.04507535190635012	-0.696515906494493
