## Supplementary material for "Proteomic Sensors for Quantitative, Multiplexed and Spatial Monitoring of Kinase Signaling": de novo algorithm script: MPSK1.csv

Index	-5	-4	-3	-2	-1	0	1	2	3	4
P	2.1763978006312032	1.5608621339610111	2.9203297152575844	3.5465545553375435	1.0530498259580696	0	-0.24788977762841272	-0.10929593933571936	-0.1649998082595106	0.2632715411151034
G	-0.3308039061583001	0.2792135818920981	-0.46439386549110806	-0.3006984574689158	1.9910735615888302	0	3.50538487068731	0.5459292793517339	1.268212019530229	0.7584090935467896
A	0.31093677027966166	0.2574001649025955	-0.1193705566615529	0.38663599261588144	-0.33123302682684136	0	-0.3269961649231556	2.7535386235394927	-0.13555136765330217	-0.08068275426540984
C	1.1479890254036833	0.5896334491236068	0.6761919528901791	0.0485663302934898	-0.3024762267386028	0	0.057503634956631695	0.45816527468337503	-0.028608415730779397	0.4030649980800228
S	0.44850987951325616	0.8074674476528046	-0.14794204479642847	0.1029833976701506	0.5018243051732251	0	0.0577248568659787	1.5733402428718666	1.0032100615395496	-0.415227090609482
T	0.6212894589818734	2.9465146395056383	1.186648226720653	1.7191460124211704	1.2664480275668526	0	0.5045462421682991	1.4920024303445483	2.906096157201445	1.5792950519923514
V	-0.9962026502759318	-0.4125816003212083	0.8382358074366606	-0.2443401118169114	-0.6630262994542934	0	-0.5493532919628642	-0.04506195789114397	-0.40692203320356135	-0.6635312804820496
I	-0.4963395134300091	-0.7046714850158122	1.7499966769896254	0.14464169044227196	-0.9313081333360357	0	-0.5321475415182128	-0.23289879217469261	-0.46052103715930925	-0.15942297868207098
L	-0.6926531442278308	-0.460504863006283	-0.3004342519100574	-0.0765728319541035	-0.7008173868348594	0	-0.6099866049193281	-0.45686657427163035	-0.6610177161355977	-0.7010704258037517
M	-0.1754277183167297	-0.4205871344826187	-0.3851586616981486	-0.06916865492468612	-0.41730520822635386	0	-0.6256229038424718	-0.7309667830587445	-0.4995559392939194	-0.5533872559251957
F	-0.2991223349359384	0.2683647377570245	-0.7207231616624816	-0.38120633743797855	-0.38468974756215707	0	-0.5354419865514709	-0.3556852900120333	-0.3279356467771427	-0.5041185562029197
Y	0.30186231674988173	-0.18484050011069147	-0.41456469146984665	-0.451290228932946	0.07190846560099932	0	-0.5323514478125232	0.02631144682222072	-0.27498764286944033	0.9650754655967172
W	0.4132318341273932	0.1452257638403898	-0.5924614855431161	-0.5570550838459408	-0.41986091012837545	0	-0.037984518343089524	-0.6514531963004759	-0.5648668713528444	2.069700135693113
H	0.11337659799344624	-0.5095854128849119	-0.433076768886815	-0.39028877559385705	2.2162739787236396	0	-0.24552261363487368	-0.5402729602691713	-0.2703828701415362	0.17788881098592005
K	-0.17240738868424849	-0.015473689247538776	-0.37656053673789036	-0.5921414086479574	0.6186209392628945	0	0.050760994170393973	-0.6656685429157122	0.6019280449835795	0.4814500248044399
R	1.9402947639500117	0.22862277222588118	-0.17032016148277312	-0.1563411288721675	0.2496124711312473	0	1.1095130801430233	-0.03401347940296278	1.4297499083178231	1.0581947103305345
Q	-0.30147722826506446	-0.8955038034059053	-0.42349261119742754	-0.4724405127434357	-0.6045866207395862	0	-0.5454048839168874	0.3620274082558927	-0.28829184907520644	-0.09467136598865597
N	-0.6633789075342205	-1.106335491109605	-0.6653354040883286	-0.6594491663508882	-0.5562772474958707	0	1.1706398881280304	-0.8333698058242074	-0.4624566287200715	-1.0281210174441497
D	-1.4331689461548816	-0.7390190456160015	-1.0949906192956282	-0.7711815790830341	-1.274562156457724	0	-0.7598866901108947	-1.1828718543980818	-1.2848518722508313	-1.8651224496206034
E	-1.9129067096472534	-1.634201665660471	-1.0625775583730985	-0.8263537011076867	-1.3826686112050592	0	-0.9074851419554832	-1.3728895300145543	-1.3782464929495708	-1.6909946571206986
