## Supplementary material for "Proteomic Sensors for Quantitative, Multiplexed and Spatial Monitoring of Kinase Signaling": de novo algorithm script: MRCKA.csv

Index	-5	-4	-3	-2	-1	0	1	2	3	4
P	-0.47829217059248785	-0.038020150454334635	-0.302122246641181	-0.38806491785348296	0.6134971325697741	0	-1.5380307192098688	0.14126063994066468	-0.2042428694605845	1.0120973254712176
G	-0.5236383623316553	-0.4032291474416789	-0.3373775411997932	-0.4273959292770061	0.033078110320136196	0	-0.4830147022712978	-0.005263655212608514	1.007202870447315	-0.2836976929679277
A	-0.3416110958722135	-0.524821280440097	-0.3154057667760983	-0.44934759768303634	-0.8019823973741214	0	-1.0703620156046811	-0.2503652501083305	-1.5473843401469458	-1.317598498759512
C	-0.39927244921407756	-0.39892888926646486	-0.23461530501669212	-0.39976480996141334	-0.7360181358412242	0	0.23835723200478054	-0.1094222588455806	-0.15257196829987243	-0.6773692127013421
S	0.4632352725420275	0.31432016922848044	-0.15487639478040663	-0.14867466680147584	-0.31923755694337325	0	0.7968134205084023	1.844414937220017	1.0255263152796434	-0.5744828921356245
T	0.9977071038306761	0.598647246826734	-0.08363195269416579	0.3050239113906948	-0.023462313896738557	0	1.756736901928247	1.4197344629415172	1.5800971115508577	0.46626694892254156
V	-0.5772689596711759	-0.6009042255848306	-0.44214749366477285	-0.5351740441512594	-0.845922841253981	0	-0.3793603049697502	0.07191384584944215	-1.2023156180615098	-1.0453197573959234
I	-0.4505007581318033	-0.5847020540081319	-0.4337281713056029	-0.5549857566579516	-0.9922715433421054	0	1.124377864132925	1.623390582729125	-0.4609279803369692	-1.017165301755959
L	-0.3468192628135406	-0.4928675624851683	-0.41159622017357134	-0.43927103700319536	0.692532641877559	0	1.5036220825900604	1.506588704304394	-0.8927588250866315	-0.2472361468454259
M	-0.5202596489309304	-0.3433537050901645	-0.39513880242286914	-0.3680888258901919	0.08669661596454352	0	0.7775303850929284	-0.4515448796471139	-1.0511086898775432	-0.5815364520797434
F	-0.2937252365795962	-0.4142685029867461	-0.3493298266300178	-0.35918373334792847	-0.6223503040137216	0	-0.5818246107575776	0.45360830593708684	0.4015801560462679	0.5512485257058747
Y	-0.29447158989285827	-0.4775064040548248	-0.3198780993051191	-0.1842998737122147	-0.3274025449211809	0	-0.6166299297929841	-0.1681068903368807	0.489217350533145	-0.004459061542121852
W	-0.2999655933905041	-0.18565412197442435	-0.21967808793340352	-0.10073958024489454	-0.7001316796805533	0	-0.44451099423745694	-0.3406207318748671	0.2812110954586039	2.630361925223584
H	-0.015181308940617687	0.32072840140809317	0.2239692741055541	0.20934411522068885	0.5803748609539364	0	-0.2470778071062395	0.0008310283601231973	0.820298223245035	0.8914086444824033
K	2.906172855807273	2.0002061527777775	1.0758640418580592	1.1811409059007627	3.368879102972239	0	-0.24578552155618769	-0.15666585741909353	1.8592663297811016	1.062125997925052
R	2.4121485776529634	3.3075920318271965	3.9919352629364075	3.8762805485692575	0.9319410346411396	0	0.2044069252597107	-0.6157121009699957	-0.09920737974048126	0.2493289546848612
Q	-0.17306578007051848	-0.272688814838105	-0.13586716455165737	-0.0070652180961074595	0.3145313575797332	0	0.21957988550584803	-1.226052136939945	0.9310161156149854	0.350973604723047
N	-0.4513326259090765	-0.20033860063363165	-0.2772180164649904	-0.09818317623574918	0.35062010506139474	0	1.6161172317714918	-0.5750370954213102	-0.4497694574768575	0.8035424226021651
D	-0.7060588044635716	-0.7772485568195723	-0.4031199783140721	-0.5246215062331779	-0.5767385082005728	0	-1.273693347692288	-0.9554222373012655	-1.1282201871725812	-0.938354561249316
E	-0.9078001630283131	-0.8269619859901071	-0.47603751102560754	-0.5869288079323188	-1.0266331364728825	0	-1.3572519755960637	-2.2075294132053824	-1.2069082522969825	-1.3301347723078507
