## Supplementary material for "Proteomic Sensors for Quantitative, Multiplexed and Spatial Monitoring of Kinase Signaling": de novo algorithm script: MRCKB.csv

Index	-5	-4	-3	-2	-1	0	1	2	3	4
P	-0.36847099706618003	-0.2898538915670094	-0.36767214051658725	-0.40992156186808193	-0.47428842928734455	0	-1.21275668302711	-0.6166758380488098	-0.6039521406243823	1.0702056033178746
G	-0.1341306537747872	-0.13298640861460365	-0.32671817718013674	-0.3980380759471702	-0.2933924077133997	0	-0.5612103425609734	-0.04409950554662831	0.8284685869983098	0.014028384501390994
A	-0.30311105351563583	-0.16884476694484943	-0.25716198765174025	-0.3780832477061218	-0.5697196467904506	0	-0.45004294865556976	0.2254956540295097	-0.5114661587778174	-0.945096094905946
C	0.14562485707251066	0.7215094915127	0.040939483524272326	-0.03518500604917678	0.7908554186535454	0	2.975561510757891	2.520202914968995	2.512157340017294	2.1561896527649957
S	1.3516619226768856	0.381730941588659	-0.12612977757180252	-0.053968822553978	0.11375646963513253	0	0.21233237052943635	0.6560831955371559	0.8732326798218774	0.38575935499430186
T	1.7869181348670196	0.4625143969227284	-0.05750169166735882	0.1740203575392887	0.40895786130136297	0	0.8807838999626822	1.2377570701097658	1.7207210347645825	1.3808837397021692
V	-0.5184408587717871	-0.6552368373037438	-0.3893273102235919	-0.43575853762762257	-0.6949460570064954	0	-0.26732950316220094	0.029093946631002926	-0.4749078319899206	-0.9580671762373202
I	-0.4904061741100995	-0.6346234680456544	-0.3610670169457338	-0.42016763176469113	-0.8707981444722037	0	0.6618542086244039	0.45445087182731747	-0.41008053992451865	-0.4903013509212128
L	-0.6905562813263708	-0.5585822364622639	-0.39484953621614194	-0.4169125656368972	0.582041610485383	0	0.972333821193104	-0.6760417788860534	-0.7320503653196803	-0.737168038449461
M	-0.6646647716293218	-0.44115821542158	-0.37439306486474355	-0.39158551491274	-0.00732247729029719	0	0.14994384129992727	-0.6590724074091231	-0.45399897750210283	-0.5052265510936964
F	-0.4131434759181091	-0.5297974280905677	-0.36184853074206674	-0.4037556066854131	-0.9064989277103159	0	-0.605894085547173	-0.4057406415375227	-0.269802197784458	-0.8406056278852733
Y	-0.39556302721027725	-0.5040618778894089	-0.33530096679463367	-0.2968178075837887	-0.13237006808464521	0	-0.6714113151942303	0.009564076396726936	0.603489483894663	-0.46977589864861147
W	-0.535568699807149	-0.3271184983155157	-0.27632654479381596	-0.20665413094208465	-0.7293420914553246	0	-0.4809229708974974	-0.40806635973788485	-0.14696563774719826	0.5564164369251319
H	-0.20666484250623524	0.0014556265810145466	0.027752434258148814	-0.012653701937579075	0.31415350081966953	0	-0.3008281046309876	0.1762634528428769	0.23314127395659598	0.13197709028924812
K	1.9646341964466034	2.174055408901528	0.9337264165080457	1.2646096820939277	2.618516308406036	0	-0.45919875560018597	1.0442569886193436	-0.2217085514114215	0.9240453359673501
R	2.33970679348782	3.0642262790268187	4.0426825514776885	3.8960177852290037	2.0578774639495356	0	0.43699197294699127	1.1986831500953796	1.1080797579568424	1.5487345203478384
Q	-0.4926911245463646	-0.3231942809057991	-0.20216171064950575	-0.1490253980991209	0.08500847827005076	0	-0.10921166130768208	-0.9381193250179676	-0.7639815541928138	0.050040983340741606
N	-0.45639674892305027	-0.47018906031357355	-0.2764202321490687	-0.1569309924567932	0.28487261175320383	0	1.2111955492192858	-0.6691273415069253	-0.5232126068656655	-0.7213872251467586
D	-0.9956070322566815	-0.9111867417873364	-0.4706327993836274	-0.5794755357349285	-1.22732371828021	0	-1.2194903256295546	-1.4602513778482766	-1.5272108061748957	-1.1833709719958612
E	-0.9231301631887877	-0.8586584328715452	-0.4675893984176	-0.589713687356032	-1.350037755183234	0	-1.1627004783205572	-1.67465674551888	-1.2399527890952946	-1.3672821668668989
