## Supplementary material for "Proteomic Sensors for Quantitative, Multiplexed and Spatial Monitoring of Kinase Signaling": de novo algorithm script: MSK1.csv

Index	-5	-4	-3	-2	-1	0	1	2	3	4
P	-0.23981308898484827	0.3248000389348582	-0.2079834379454423	-0.4237143151144073	1.784516891904901	0	-2.002929372695988	-0.9915388799046284	-0.17401521190372968	1.2429343775226505
G	0.5121452971500557	0.9745345924655353	-0.259024344261919	-0.22851720591823219	-0.32598562296455513	0	-1.1185332553901988	-0.5365507707532021	-0.1435463240207159	-0.16654394391118532
A	0.1081931048920738	-0.05603534468489969	-0.13321249865831059	-0.15766682771456753	-0.5217252712486262	0	-0.7580012838142881	-0.3983045410666042	-0.7264610315584097	-0.6749761413323312
C	0.3214935085558429	-0.5112805940363873	-0.20869571206249812	-0.2660559014362132	-1.2357287337189593	0	0.02306015304163378	1.0962017879820427	0.48737622620122195	0.7051776405014192
S	0.31161020110610554	0.795186802717847	-0.053205657745551985	0.5326744576273346	0.6920885409689761	0	1.9031772972590586	2.485799329541061	2.1481520607770506	1.6982313856210267
T	-0.37783131005776566	-0.35553428189516645	-0.22697789641097768	0.12216152432016869	-0.6522538569646099	0	0.8980746312391124	0.031247038292150548	-0.9771585131035988	0.6542095256026856
V	-0.6686724085235077	-1.0405078642250518	-0.38403041427740653	-0.45497445065895736	-1.3892757689453208	0	0.37235468244750636	-0.5653778423776372	-1.1773131143370463	-0.9709878508724763
I	-0.6576695945214579	-0.9451277882459675	-0.381785113693722	-0.4839215706202314	-1.474293515824966	0	1.0733692833467503	-0.8143546346472057	-1.08773643665149	-0.9926027348318168
L	0.07605261484947053	-0.5959449906475289	-0.3776182687937414	-0.37480460735769167	0.2495397140968634	0	0.6580307585120069	-0.30602641147273923	0.2250647667410432	-0.8101012242583538
M	-0.12666944296523439	0.22578703686373658	-0.32208918857813085	-0.3744991687899847	0.1887701200321731	0	1.1026411569863945	-0.6200713773342711	-0.17089152122313117	-0.7786870182966096
F	-0.27587451092961296	-0.684411665669022	-0.343713411422625	-0.4028457859115884	-0.5659443140652527	0	0.9713448937714888	-0.23825203142247753	0.34801257803863395	-0.5679158725495252
Y	-0.3900991487374681	-0.14638431049455106	-0.26659801506219544	-0.4030571621873643	0.07944591784203353	0	0.4701621049335487	0.3097243561823949	0.5070740800758339	-0.42786653604575114
W	0.5643850149500541	-0.42952154627692724	-0.13837519490684014	-0.38686647531414253	-0.6310407782291061	0	0.3821842458591646	-0.15367473985898306	1.161658242851108	-0.2948784309143682
H	0.07227994061653721	0.5475713219899402	0.13450633075134907	0.018081914955712885	0.5003408857351196	0	-0.06934686211890626	0.8851188756264313	1.2173606543073743	0.4699378179476919
K	0.5791943446095349	1.0700681484117613	0.13029685372523528	0.48491101907677736	1.616842036091194	0	-1.1621780413233147	-1.2600651386101804	-1.331392483372749	-1.3464830020354561
R	3.6462798724043566	3.234479491572894	4.198105930310175	4.056876824887165	1.4312278479788902	0	-1.3613144886730406	-1.1043982211180088	-1.706498434987045	-1.4512859065060375
Q	-0.6708211778294721	-0.2599821609667654	-0.16343947656885213	-0.12212892369895115	0.4815619083191197	0	0.31455067038204176	-0.7059181364318986	-0.14023236929081215	0.15188003460603933
N	-0.5675440796969872	-0.27941459547685865	-0.2531306013005136	-0.21716805811093393	1.2157394834476598	0	-0.2292509386039536	0.28825722571937584	-0.4000201433937385	0.3739408124944241
D	-1.0306001586905873	-1.117829172657574	-0.37724942730998173	-0.4560589867738742	-0.2669040143443315	0	-0.8860968822107425	2.00747789401959	1.0349488946487562	1.6147108968963388
E	-1.1860389781970853	-0.7504531176798701	-0.3657804557880513	-0.4624263012600186	-1.1769214701112065	0	-0.5812987529482703	0.5907062176347878	0.9056180802014422	1.5713061703616347
