## Supplementary material for "Proteomic Sensors for Quantitative, Multiplexed and Spatial Monitoring of Kinase Signaling": de novo algorithm script: MSK2.csv

Index	-5	-4	-3	-2	-1	0	1	2	3	4
P	-0.4646661755831896	0.02275493192757336	-0.1661423769660876	-0.4984019075652164	0.9439117627537096	0	-1.805233871743229	-1.185885327196432	-0.22496624171375795	0.3075611701330092
G	0.10862452106045535	0.5180139061242108	-0.26155206762595123	-0.22471490506454223	0.34843270857049796	0	-1.2800686295352706	-0.8893949804116333	0.12584920913661085	0.33820553595507763
A	0.11773542507205294	0.25776910936268405	-0.09592875947968847	-0.1173614601701465	-0.7278302721865183	0	-0.9750613080535339	-0.5828923326232756	-0.8983121306060958	-0.7148923895662453
C	1.132190270347197	0.3550745358296163	-0.10749496421874502	-0.15605589859950017	-0.987524450188163	0	-0.12525249479299524	0.49618474539148294	0.4211280808736262	0.8450701963973437
S	0.9688699906606301	0.9341812516403776	-0.10468145561941902	0.6515012319709158	1.1074720083595813	0	1.40725319192875	3.2143566267371453	0.8304257456642322	1.0974013382049872
T	-0.6245878501791798	-1.02626527883339	-0.29084525421111657	0.30260823555765703	-0.700747522746735	0	0.47827631193612474	-0.38527313704954	-1.576874257847068	-0.6619166293635791
V	-0.8459186632148008	-1.480525481434385	-0.3800140456738622	-0.5581380454023291	-1.4300392595069176	0	0.5288539185062303	-0.5771824641314066	-1.1278016345809732	-1.548103599392023
I	-0.562239698146076	-1.1940573770846141	-0.3744278846249537	-0.5579144037372782	-1.6390128801371326	0	0.5783109443817042	-0.49184699266067217	-0.7732209023510107	-1.0245267853803264
L	-0.0728271911502372	-1.143354808202716	-0.3595858484783212	-0.42813744376550794	-0.5885407107360484	0	-0.10369183554020231	-0.7943298631300396	0.010581247831528107	-0.9647625224874419
M	-0.5655106427783256	-0.5796695916173684	-0.31188207348165364	-0.34041093169121084	0.16383383449464722	0	0.5911237360790487	-0.37515524914755094	0.173907114018147	-0.6198199040412189
F	-0.06532440364226574	-0.48072917358135214	-0.25784834756028346	-0.2458970842965719	-0.7152016539333432	0	0.6695475541130789	-0.35175396878466775	0.3491870399222172	-0.6315582192065324
Y	-0.648857521756713	0.13508005522822694	-0.21287043615907597	-0.3162699076979187	0.4634250601560265	0	1.0374534840170098	0.16387708010562957	0.7147585309679995	-1.2173320391987112
W	0.5621611970959874	0.43123661456446716	-0.11279763985738255	-0.24609478980484228	-0.269991084364342	0	2.203664938151104	0.5777950083019002	2.600714321124478	0.1907433344568527
H	0.5652266691810248	0.569570253256361	-0.07001042541951628	-0.106697730855248	0.16129246747684792	0	0.4483491663015144	1.1956187573164827	1.2622651320023395	1.3423979763079805
K	0.7530103401247453	1.093443031210598	-0.016638715912552417	0.11026994264949828	1.2639835567651416	0	-1.0543209331962364	-0.7490774675767988	-1.19457207986986	-0.34462691302791265
R	3.1278883834389024	2.828200599921873	4.221899481363346	4.051177865860295	1.5213652370120647	0	-0.6991688879239965	-0.45442741633587536	-1.329772442424808	-1.1374934059633162
Q	-0.6528372858861506	0.2852351432335922	-0.16545008541077857	-0.13793566265942306	0.5960342236809444	0	0.1559445907515919	-0.44688986666410285	-0.19337477663352431	0.944060321642832
N	-0.5199309958999685	0.02207904142348839	-0.257328777212872	-0.15723622448174196	1.7262681814475713	0	-0.26747805071863884	0.6787330464096641	-0.25291686179021977	0.8620188404838102
D	-1.0935406410537833	-1.0164909898994692	-0.3408713465816762	-0.5131793328642902	0.022779293140205978	0	-1.0882625112021826	1.021458774740167	0.5413955978806421	1.6704404736224276
E	-1.2194657276903023	-0.5315457730697676	-0.33552897686941063	-0.5111115473825993	-1.2599105000580386	0	-0.7002393134598718	-0.06391497329047846	0.5415993083955007	1.2671332204229897
