## Supplementary material for "Proteomic Sensors for Quantitative, Multiplexed and Spatial Monitoring of Kinase Signaling": de novo algorithm script: MST1.csv

Index	-5	-4	-3	-2	-1	0	1	2	3	4
P	0.18239724969279164	-0.9582246755110025	-0.19538274082306137	-0.8245915283551816	-0.29007198383242927	0	-1.105527076245276	-0.1848673170821535	0.18534140982860822	-0.029891293509158028
G	-0.4184865990745245	-0.3027436782683617	0.0003236923039368976	-0.6817877107567635	0.20970104553103333	0	-0.5685056199061487	-0.3924909354414576	-0.34241390850184056	-0.29546608395731633
A	-0.34086978255407235	-0.7510028764717176	-0.8220500642936671	-0.6466054358078668	-0.7727821612869604	0	-0.5615027522521979	-0.555115709393254	-0.6705526556776492	-0.7447819347509944
C	0.10124853190573757	-0.4126680620146001	-0.4240237507369614	-0.3608538966348682	-0.922543382638942	0	0.07983895347286782	-0.46627890613118217	-0.07139873760885428	-0.19042516467540593
S	0.8900934364895488	1.3386762907882697	0.7346670937833171	0.2761406085456258	0.045159267527364245	0	-0.04893066495670456	0.0018896922091504807	0.1885469436152947	1.1961100361892167
T	3.9240646984087446	3.5968078357170734	2.6448210432274237	2.3313157447673913	1.4182438527049959	0	2.2814109729925343	2.1326305603667444	3.024733644600975	3.6237564233648754
V	-0.48875552605589706	-0.36426358782210494	-1.113270472234587	-1.085110677949827	-1.544976792461343	0	-0.03910832676155717	-0.3579541816067706	-0.7525558991008928	-0.6614578531220127
I	-0.8886658293877071	-0.7617229293162359	-1.1790608698078826	-1.2028141609531275	-1.715192590675393	0	0.9668940229793946	-0.7468210569193647	-0.7916057191619996	-0.7538729858385254
L	-0.6147162845576861	-0.7991484765995801	-1.2965649082630535	-1.008950826470286	-0.47807805255931685	0	1.7992060639757324	-0.3821107080042735	-0.60544424220916	-0.2607551565373684
M	-0.6368677773829743	-0.8128822624557724	-1.0817888108259328	-0.1330474467116624	-0.6968129818537173	0	1.7799266256171822	-0.5831718359740192	-0.8075542237391927	-0.4222954793069568
F	-0.31828411596356415	-0.2277387137549275	-0.032972270831323425	1.2894091998666035	-0.33896079556148107	0	-0.1419518814635127	-0.4781719443372383	-0.25207848316134096	-0.471072634571697
Y	-0.21906882608098047	0.24188952416703605	1.008600859554012	1.4263966328475841	-0.2167315153177999	0	-0.3581440419939216	-0.657912152348701	-0.37881928326969605	-0.6532460398762031
W	-0.16523366988451624	0.09502818763253	1.5011144062031112	1.1404515056453246	-0.5937356718314005	0	0.8226702469052125	-0.6922335103345472	-0.40636723395895524	0.2327116859418048
H	-0.2368346573752536	0.2970793312847608	-0.016445765466870457	0.20113198887538364	0.6129558627506174	0	-0.4938157007480539	0.2843811209447269	0.04725867013775189	-0.18323213717442416
K	-0.07797013225968089	-0.09094475866147594	-0.2724821230002901	-1.0200000532328295	2.307003127457569	0	-0.5709065740338994	2.875657565155125	1.4280002315364602	0.6439900483303291
R	-0.17716050222946847	-0.2504768259972119	-0.7572445880629572	-1.0402167232468054	0.7943671606184913	0	-0.60083049759528	1.4146972627760195	1.7494414073282816	0.07950594415189982
Q	0.05404154575065447	0.44717850743248205	0.7517706860981723	-0.06961112555377358	0.38369088999003886	0	-0.5155959567337252	0.17157417407593878	-0.053901813803106886	0.2773507367375483
N	-0.2535348483660716	-0.1388109432144024	0.482422764831476	0.4830243519108223	1.091145575616633	0	-0.6688821445778212	0.0526831571504836	0.2226268431814428	0.1755364862368214
D	0.213400660224909	-0.12720881750352755	0.464322424919334	0.8555099472853421	1.0377825190738983	0	-1.009127207146911	-0.6475812334890552	-0.8167882566765723	-0.6797934866745418
E	-0.5287975712999892	-0.0188230694312353	-0.3967566065741988	0.0702096059289112	-0.3301633732518557	0	-1.047118441527914	-0.788804041616173	-0.8964686933595548	-0.8826711109578923
