## Supplementary material for "Proteomic Sensors for Quantitative, Multiplexed and Spatial Monitoring of Kinase Signaling": de novo algorithm script: MST2.csv

Index	-5	-4	-3	-2	-1	0	1	2	3	4
P	-0.010563536786074853	-0.40831997784485885	-0.11608754209447138	-0.9699125414699109	-0.738034543278516	0	-1.0117622327902143	-0.4756443210847455	-0.013145461783987776	-0.005420157961814478
G	-0.3422645963597065	-0.26421923602389213	-0.005442421957201864	-0.30148894909259755	0.6110776809748583	0	-0.468579994758065	-0.47099180973902155	0.08923463859785896	0.4624936362494669
A	-0.2797615592815936	-0.4310121831388545	-0.34790037063341755	-0.37687249562164776	-0.5702626779455505	0	-0.5463064324442576	-0.6599165589279126	-0.5605301385141886	-0.24826183280377065
C	0.49051200350545365	0.014338892214595082	-0.24964590519080931	-0.22791161183194522	-0.796036022739478	0	-0.09490969538898769	-0.5561120471868141	-0.32128926255136936	-0.011239555250373241
S	1.375911533745657	1.0832046519611311	1.0541045586098563	0.6030063212382	0.5277102078596752	0	0.17764240579441581	0.5445668859102317	0.5928890050482792	1.9027309201776714
T	3.6917242048310155	3.643108935391244	3.292047468845361	2.1000927294579768	1.4462023624645042	0	2.5230325721850875	2.598926852443581	3.7049246351193665	3.3747983216493664
V	-0.4794574283006298	-0.6134681559910349	-0.8201448821117978	-1.0454908711366027	-1.1791933866305722	0	-0.047390111916971976	-0.4584813372950636	-0.6307140288116205	-0.5326697419277434
I	-0.8803317131826899	-1.1537254708623004	-1.1089130047813713	-1.1512092284905633	-1.5532026757388457	0	0.9106618642844108	-0.7200436494402521	-0.5284307545021916	-0.7450574953674651
L	-0.5747690537669343	-0.9836593292055577	-0.8834841917412669	-1.0508769154201587	-0.2579635274396161	0	1.4333648999175659	-0.5319053171431399	-0.1295582025856734	-0.3938505555708358
M	-0.5804790813861312	-0.6489293729915767	-0.6802429592676958	-0.37296562256815236	-0.47238125857077395	0	1.8860749852481131	-0.5314281098101591	-0.4961801662844094	-0.2748590890595395
F	-0.3597718176930327	-0.15636524294387866	-0.3706740033240011	1.0439260253040046	-0.86271859620246	0	-0.26639254249856165	-0.7488136543185631	-0.5662823594174682	-0.7195594631625242
Y	-0.2849808564823075	0.17469115327278986	0.40466302933225845	2.015434581794577	-0.2757573246769574	0	-0.39418894080740624	-0.605727430402754	-0.34204885629144666	-0.5841445014615988
W	-0.11817675676213356	-0.06556560285751814	1.0161370732688007	1.0223743240557999	-0.48094480630598385	0	0.8532197837752427	-0.6986815590294375	-0.40630897808488053	-0.11410013629419277
H	-0.11610787577269097	-0.14829360306632824	-0.31029545415836846	0.18840433944240478	0.2201997454755201	0	-0.6410051625516969	0.43062146535256746	0.026763494266681922	-0.09106530889136318
K	-0.6256538540375411	-0.5936329090062091	-1.0176484113160498	-1.1762602719083897	0.32583987475939147	0	-0.8273374532552346	2.04228663998324	0.7061625929147347	0.1424774345566684
R	-0.7369581675334975	-0.48685377636664856	-0.8815360102814566	-1.12351440831248	-0.5630340779786125	0	-0.7574828912648344	1.4884423378009515	0.8072305151477043	-0.5644388872017084
Q	-0.24378952892439865	0.28193000703088283	-0.00570998618089236	-0.23242160572291645	0.5141926702861661	0	-0.43097787148930783	0.187269165361603	-0.09912806971946643	0.11090690008933783
N	-0.18725954363446534	0.021829507768447266	0.09087270223932764	0.45004579536349665	1.613971782759624	0	-0.6301275788257129	0.6184653713412941	0.04954460081720545	-0.15325705601627923
D	0.31577926286895597	0.2806494068085288	0.5597914001519001	0.4035036803262104	2.5035252586998484	0	-0.9114442995916252	-0.7551666833888473	-0.848559058759234	-0.47740692312913846
E	-0.05360163504725186	0.454292305851038	0.38010891059129304	0.20213672459269794	-0.013190685772223527	0	-0.756091303621961	-0.6976662404267586	-1.0345741446058956	-1.0780765086241655
