## Supplementary material for "Proteomic Sensors for Quantitative, Multiplexed and Spatial Monitoring of Kinase Signaling": de novo algorithm script: MST3.csv

Index	-5	-4	-3	-2	-1	0	1	2	3	4
P	0.230911273706548	-0.4112286571917541	-0.2989437141416371	-0.7110471701695732	-0.6759588883567867	0	-1.13174930275787	-0.2817814633091212	-0.6047774918985923	-0.13386775052488667
G	0.2368737582303788	0.8395771920349223	0.8512329322895467	0.5166279256618962	2.228732288523847	0	-0.9671540808299742	0.05165697034531677	0.26033914303630057	-0.08021793649032434
A	0.5582200664249708	0.21806687109700315	-0.1562381906750786	-0.23156469835517812	-0.0026546331956147848	0	-0.7487817030608831	-0.16164273916479838	-0.22620872837766332	-0.11246491008997118
C	-0.10206691003554566	-0.04157720467693696	-0.06874806202865721	0.1680557708223914	-0.15484777751193773	0	0.3906239883614783	-0.3420182832456954	-0.07892065831194477	-0.42312297781566277
S	1.081442137198722	1.1986874668492453	1.0088062281897707	0.7104657239543439	0.29347275001008216	0	-0.043563260130912135	0.44099040157246633	0.5501058431030519	0.19674413367449967
T	2.7816431356037654	2.6324634337901482	2.6176575428365916	2.677103218609127	0.46330133734588164	0	1.6674982832362664	1.1233222398913572	1.4243869695494467	0.8875344244057646
V	-0.5647306539208268	-0.944042875581078	-0.8471783540420021	-0.5725418981556459	-1.2041933905368356	0	0.6785455036795925	-0.49044728440853375	-0.5403788067222518	-0.6521543857601569
I	-0.8804425713386936	-1.0344646112842735	-0.9238248210092965	-0.6764264706623629	-1.5029802802931251	0	1.1838486795420136	-0.6233921425593775	-0.5429799019623988	-0.5839315963923747
L	-0.8671502876566676	-1.0130217985250167	-0.788030948906842	-0.9891929836165673	-0.08750840160879529	0	1.171817978691669	-0.6459256157460054	-0.09824821249497023	-0.6054323638672862
M	-0.9567323007809111	-0.8234112989984032	-0.7854214653549614	-0.8478542125629202	-0.3014724334751398	0	0.9093070837820932	-0.5066335066760848	-0.5021558575588143	-0.34557659237848365
F	-0.5125177375761943	-0.6418434970412105	-0.5280590447894611	0.20501925707321622	-0.598116554871478	0	0.36751837162419954	-0.6477756589358141	-0.11475675860157016	-0.679096019074676
Y	-0.5255503838764647	-0.3786624696239492	-0.17770127796677898	1.1632149361828423	-0.08436000461029323	0	0.3119765265360605	-0.4873846471225904	-0.19232604948346987	-0.5177136813474116
W	-0.4367965831174513	-0.2065803236314227	-0.10915397061937854	0.10186055591949043	-0.5276545093260628	0	1.6877948093172228	-0.479204366009917	-0.01513796314571112	0.041396604380791735
H	-0.05095146626794181	0.03449909817728336	-0.09375401414453108	0.7320080381763379	0.28635802869969224	0	-0.20974269108376742	0.051120897562970946	0.30396033505400455	0.011382849617431565
K	1.7872520147714654	1.3881967939965505	1.626755893695379	0.6705134601864291	1.4282611983783844	0	-0.41197161511247177	2.2151860017591303	2.6070144364962147	2.8222130232824822
R	0.9313218260997018	1.3695446599368188	1.3553632749685864	0.7238223787709828	1.9854463034299052	0	-0.2560297769324318	2.951636757741067	1.847220309854747	2.42738783251287
Q	-0.39102648716650024	-0.18282134365808395	-0.35293750468542484	-0.4009605537352766	-0.17813569974988125	0	-0.6711985020390051	-0.3013374699213522	-0.554314321072488	-0.1673729830976216
N	-0.44700638341404336	-0.3165846319110103	-0.07920459406557552	-0.10877954477547382	0.646661053347662	0	-0.8851521646072548	-0.21261895272921844	-0.5787884460785476	-0.04280954136376755
D	-0.9372834870883101	-1.0510068597822697	-1.1315653498655722	-1.5182747934026284	-0.6482991532281415	0	-1.5288020369834023	-0.7858059035036205	-1.4449073186434063	-1.0043961066783667
E	-0.9354089597959991	-0.6357899439765594	-1.119054559684678	-1.6120489399214313	-1.3660512329713657	0	-1.514786091232624	-0.8679452355401786	-1.4991265227419341	-1.0385020229928494
