## Supplementary material for "Proteomic Sensors for Quantitative, Multiplexed and Spatial Monitoring of Kinase Signaling": de novo algorithm script: MST4.csv

Index	-5	-4	-3	-2	-1	0	1	2	3	4
P	-0.7462594079415867	-0.5196263763804482	-0.6131232499138425	-0.814834370158045	-0.7593389358389558	0	-0.9681277024149553	-0.035381074869922806	-0.6880047940231724	-0.5165810056678717
G	-0.06866577083817096	0.168189008996041	0.0981353220187121	0.2626610422701361	2.2647704684266006	0	-0.6577562294151293	1.2221726236827295	0.8509652207723392	-0.13276045401988626
A	0.46488594199341343	0.5833730628560893	-0.4731035118268363	-0.24686178568758813	-0.40031882048064943	0	-0.6420076402593123	-0.5871367597256708	-0.241374059774919	-0.2940582058374357
C	0.13946610973373602	-0.11229190031064802	-0.2815008157236866	-0.0723028555913003	-0.1014463495003241	0	0.10178389941698275	-0.3450187684716285	-0.34325404536238746	-0.5944408553490335
S	2.225680644596468	2.1398125915218134	1.5989353991654645	2.010467213070837	0.2115719276624584	0	0.6214577131515344	1.4861815665297815	0.8022044564582325	0.7543789740200071
T	0.41581543446482	-0.04880682845506768	0.16174189964643879	0.480457966341931	-0.34516031430176153	0	0.014342562175908161	0.06686444230708463	-0.5424698304352708	1.7254201750637783
V	-0.13786703419339225	-0.271285010165021	-0.39846264106431406	-0.2568895389556773	-0.8770939298674121	0	0.5519322921569491	-0.5941315378470117	-0.468832834222526	-0.4080248863075092
I	-0.36011112726313843	-0.6841061973825993	-0.6694232404437376	-0.6180578039178373	-1.0245542774323722	0	0.7773238578480473	-0.6005594666743275	-0.3803500585026142	-0.17897572502466594
L	-0.7686211690213955	-1.1771473241724273	-0.7635581913651904	-1.031418469692164	-0.36488940934069514	0	1.1118944689288293	-0.7185820963395856	0.09666151149953582	-0.6514688107220757
M	-0.8872431409460332	-0.8720027957638099	-0.5101776391063941	-0.9063506195340029	-0.5620714738127903	0	0.403033367436573	-0.7668084793067045	-0.6292597644486707	-0.5390582809520817
F	-0.7835147383830253	-0.8792252503302671	-0.5838889346836472	-0.19759951991120028	-0.8489679467850615	0	0.30878585788173735	-0.8874923305773805	-0.24431591525747426	-0.9930388266788227
Y	-0.6856651303908022	-0.5299009065819158	-0.4413084111529218	-0.04239585932789386	-0.6642646604385101	0	0.13919803428127023	-0.8010100398166792	-0.4395873585611968	-0.12627775844722908
W	-0.2510486035518569	-0.31213023114222377	-0.20230789240232724	-0.11397100924854274	-0.29513954452333097	0	3.1950109002687985	-0.7277301523711639	-0.3487634542482676	0.7825608695268346
H	-0.030854611194186376	0.43826476116273133	-0.07218628770694988	0.5466356200961272	0.20469952317643839	0	-0.3301372061446101	-0.002662679091937528	0.012101602003762141	0.027491953512148247
K	2.4021733762055497	2.002030600405634	2.555980466156457	1.9895114487107457	2.019138933027764	0	-0.5353220162112056	2.6264931759294594	2.968393750030437	2.260247675255262
R	1.5267868545619627	2.009591583796802	2.3618128905396136	1.8925513929336868	2.0036841550737017	0	-0.4522346007047619	1.8446770736478655	2.2072485597092526	1.9885982293506215
Q	-0.16210914722420625	-0.32141575593263266	-0.2829382768868615	-0.3758822088989823	-0.09376630047174493	0	-0.5711178583688	-0.3157328774300486	-0.4887290931602944	-0.2713174586507722
N	-0.18092110894617655	0.147354202165069	0.22183045401021478	0.15233802048660913	0.6924750159814179	0	-0.7358021805425452	0.2263621790082925	-0.43199913652949373	-0.43484881514336454
D	-0.9820237033984051	-0.9669239618628939	-0.8446731145637224	-1.2785192621723322	-0.16937033712428118	0	-1.1252592345850885	-0.49854340030516686	-0.7895682359607179	-1.1982772157748462
E	-1.1299036682635692	-0.7937532724242283	-0.8617842246964706	-1.3795394008145034	-0.8899577234304942	0	-1.2069982849002205	-0.5919613982779843	-0.9010665199865515	-1.1995695781530538
