## Supplementary material for "Proteomic Sensors for Quantitative, Multiplexed and Spatial Monitoring of Kinase Signaling": de novo algorithm script: MTOR.csv

Index	-5	-4	-3	-2	-1	0	1	2	3	4
P	1.2894024851153403	-0.43494490880574377	0.1047100750277801	1.1621166099533098	-0.4655134046600831	0	1.6391763143272713	0.3322868876625091	-0.2625242091270706	-0.6395694452273355
G	0.0016921500907393576	-0.4664939770205916	-0.19465680859800658	1.21678172394892	3.5253088818975145	0	-0.6016383963139988	-0.4390150408842724	0.9944876304818192	0.5074015984764761
A	-0.5728220271101825	-0.5117109368262531	-1.2933838314423445	1.0716545914458262	-0.36292666485079833	0	-0.5564472823999086	-0.6068096573608021	-0.02364724933141456	-0.37866148407314415
C	3.076007216826902	1.4757061065222004	1.6416244580832908	1.6325378957237797	0.5833098901092941	0	0.03960049502901675	0.40980617406403386	1.269177688058815	2.7112600002019622
S	0.6644679820160647	3.5461115483810635	2.3878981017643013	2.463437897239612	0.6124570812565729	0	0.9063856715053574	3.3656586505017128	2.783224115995907	0.81465325823143
T	-0.041400655346859244	0.4190662225282896	0.2941607971074026	0.21004198772400293	-0.36519136262537005	0	-0.42626022432236205	0.5627263814736592	0.07058198858225322	-0.11085720592165586
V	-1.0270437272990591	-1.061599206617293	-1.1108031264322862	-0.29165325691835087	-1.0589219006193171	0	-0.30229378732842077	-0.7731325161638154	-1.1728198540422632	-1.2290516637370719
I	-1.5104445381742209	-0.9632342983757229	-1.1827530795755805	-0.5578838376669065	-1.1536273152435785	0	-0.46267160794982676	-0.852933079063055	-1.3874235102848222	-1.2089583716947851
L	-1.0937283644535607	-0.43305381892911077	-0.5144326878129383	-1.0625970537619907	-0.6382801207016132	0	0.6073253149570198	0.05574407237477823	-0.9416917031099629	-1.2472932130855297
M	-0.8295567955930241	-0.14721184403755774	-0.053047045053501295	-1.0042120783745534	0.19810390704211936	0	0.0008962533768600417	-0.8773676605560506	-1.1197761367945451	-0.6538496913050866
F	-0.21691436114092064	-0.10436933457393266	0.11823014033979622	-0.01247912173244392	-0.03480468927538077	0	1.0352797089233703	-0.8521426649525792	-1.2536771330410195	-0.15292698149980233
Y	-0.17602555041005116	0.007128692433170346	1.7180551967926938	-0.3661276098293188	0.04460853055559897	0	2.443402929744667	-0.5669771976448981	-0.3239147677028835	0.4922510613563084
W	0.9340546727909046	0.43504303477293554	0.5748985824385647	-0.12621686656098544	-0.5940465037854141	0	1.4381110435912339	-0.9350067555368733	-0.2706377120514382	1.2144873820640105
H	0.2698540833555235	0.20012647728456404	0.3276614327415528	-0.13211667594581025	0.3060636423215755	0	-0.6856039428355388	0.19611230918932585	0.2466063237920345	0.7558253202551202
K	0.08566497993422731	-0.6278506149634229	-0.5703705549692133	-0.6262490047326038	-0.07701830193437015	0	-0.7877326200547786	0.8492837140156522	0.7504889749684988	1.0366453536352525
R	-0.09661227408592835	-0.27428528761075677	0.1664884229113972	-0.322832232896559	0.2470035090919908	0	-0.760554486802811	1.0810454276956338	0.32227987148542847	0.47142199194971723
Q	-0.6555817949611042	-0.44018580891733067	-0.46553711237774137	-0.6652002730268181	0.24384142482424506	0	-0.6784473958331454	-0.579657343501134	-0.4090555570355223	-0.4739488563029979
N	-0.46184936974813184	-0.4740518046289425	-0.3111531217499703	-0.3718612638524549	0.6525477166814151	0	-0.8393873022754667	-0.02276535923523319	0.6983064714666627	-0.3102354346898596
D	0.44062097707908116	-0.05572059974646368	-1.310499050818414	-1.05298307678278	-1.0454810962567476	0	-1.0075162696219375	0.11926394559790174	0.0653075537282114	-0.8130077075691886
E	-0.07978508888574211	-0.08846964086910261	-0.327090788376789	-1.164158353953875	-0.6174332238276534	0	-1.0016244157166034	-0.4661202876764961	-0.03529278603868796	-0.785585911063818
