## Supplementary material for "Proteomic Sensors for Quantitative, Multiplexed and Spatial Monitoring of Kinase Signaling": de novo algorithm script: MYLK4.csv

Index	-5	-4	-3	-2	-1	0	1	2	3	4
P	-0.44334087766933544	-0.7606423795108362	-0.29758561414481044	-0.40519907050049553	-0.5929318835968519	0	-2.3163124931712726	-1.089043124459316	-0.9156815477159712	1.1506064523914388
G	-0.7503056875457225	-0.04909374883236537	-0.293049318574559	-0.35436182832759117	-1.2505620181823505	0	-0.7393478824631045	-1.4902604009580152	-0.5135425126509696	-0.7845941674963139
A	-0.4603942842800019	0.15309538663812985	-0.14010080719361973	-0.09100245167929623	-0.33307633429841527	0	-0.203312256978255	-1.312659499811131	-0.7263862656595631	-1.272186268951659
C	0.00016900244058002452	0.2391394168986216	-0.0506113593162417	-0.10933635293067012	-0.36599523655379523	0	1.0560000767641085	-0.22086298764401002	0.08894110546076726	0.3938016852172238
S	-0.09035181162123265	0.7665820979865466	-0.10310398348751011	0.2782636263079473	0.6302043345711974	0	0.025953810444068186	3.0799596287051823	-0.41998479229463065	-0.8204229754348124
T	0.06108493506382497	0.41077147197600034	-0.2647892458721927	0.026269328491078606	-0.5733817587503605	0	-0.15527601997577045	0.06496509418600409	-0.8062669929499243	-0.8366972259958165
V	0.007826693712824477	-0.06593765621614796	-0.31939100584515606	-0.39052294261456344	-0.7936502760133664	0	-0.12543034967597902	0.1168432714619381	-0.27129279024996944	-0.03704000585714444
I	0.6979640651636931	-0.033541463899496325	-0.23306899559814337	-0.343102814734979	-0.47764625575334063	0	-0.0027190273927918014	-0.08230858074464074	0.16508754286231536	1.7024065759055798
L	0.6930846815061492	-0.3081670876649627	-0.35527586584559717	-0.39035268803813855	2.0154439997211906	0	0.044618045948088866	-0.10630914490996302	0.6063838108124134	2.0732786859620735
M	0.1729333073125554	-0.15413203272569617	-0.2977989814489779	-0.33350324835136264	0.5202935129764356	0	1.0689867663895627	-0.3369876306713662	0.25101651339648556	-0.3008837123288597
F	0.6468082089371825	-0.3234590675255775	-0.3160012394838483	-0.394493919192411	-0.2131017311987533	0	0.8808365764646922	0.4764210761538473	1.2749085610208855	0.31967456857767523
Y	0.7361892492453281	-0.25194024892373446	-0.3599542640404241	-0.3877772691702201	-0.39543078743153676	0	-0.46750410879395116	-0.04754326516214556	0.1419865752016068	-0.6320964820140333
W	-0.4181846920265699	-0.8239318796055993	-0.3122487487054559	-0.35561616949477654	-0.4179789593972545	0	0.4068872025092568	-0.5231858836212274	3.6162159021486904	1.7217817336741064
H	-0.24632627165406337	-0.3284091080028464	-0.15858097614216823	0.09642745939700129	0.36717533884795606	0	-0.47900499464178004	0.6924205093719191	-0.2407513854875738	-0.4286232495411263
K	1.8330133431680193	2.259118566770257	0.8566710117701948	0.4765648677552552	2.199035339720524	0	0.9763038429998391	1.068569890280701	-0.5062535595827327	-1.093729760721468
R	2.414478174444885	2.726403896839347	4.0881995929103825	4.103188777859895	1.3485413512846092	0	1.97711871812222	1.1520029224606025	-0.3239421778849989	-1.027459144275768
Q	-0.7095103398312012	-0.2809397429877646	-0.23248479591933296	-0.1884525643954509	-0.28399655389057143	0	0.9305828161576054	-0.3358903846166795	-0.6269435990679508	0.30395555479526426
N	-0.864738623325452	-0.5418710564302923	-0.32519939728285363	-0.27702213319706787	0.9432383913086765	0	-0.3448148176178024	-0.34474116413496225	0.07738871070797267	0.35726229447002034
D	-1.671223244283974	-1.5685972572210198	-0.4495841076039443	-0.4801268767422518	-0.961309840885781	0	-1.6543250287473683	-0.7068137360911282	-0.23024895575561966	-0.08465506743509411
E	-1.6091758287574909	-1.0644481075625671	-0.43604189817574235	-0.4798437304419019	-1.3648706324782158	0	-0.8792408763413692	-0.05457658979560779	-0.6406341423112326	-0.7043794909412868
