## Supplementary material for "Proteomic Sensors for Quantitative, Multiplexed and Spatial Monitoring of Kinase Signaling": de novo algorithm script: NDR1.csv

Index	-5	-4	-3	-2	-1	0	1	2	3	4
P	-0.40838916298021966	0.018244731578785273	0.1742932300884519	-0.3440962382918802	1.5031998679459038	0	-2.0842091898338952	-0.7206015880627005	-0.5451712094713133	1.6785188707865824
G	-0.23520254518745393	0.11441162631362566	-0.2275958330529342	-0.19549332120949367	1.035112352442692	0	0.7865835054366732	0.2642685682703164	0.632498850633268	0.8873398230567922
A	-0.30052244517256743	-0.10616563938208383	-0.3414117600600987	-0.471100969444831	-0.5803964453023126	0	-0.9177922018767257	0.30164312603263216	-1.0176420931267953	-1.4748580182591504
C	-0.045198665623575045	0.2176402248333406	-0.1074006838351656	-0.14510351400014912	-0.2881795936780423	0	2.064693449134651	1.113842630470224	0.849379520344599	0.35154459578000274
S	1.3091217549360787	1.0388625890463925	0.39147234142044957	1.823052821952657	0.4960662825112625	0	1.4727071584197657	2.7619115529687934	2.138823757154805	2.09485939592437
T	0.03883171722465528	-0.20393580180235807	-0.21629196007904708	0.12489041790963114	-0.33518815883302827	0	0.13999560856394413	0.24248072817594044	-0.9330921823695094	-0.14552337197593823
V	-0.6814575940236774	-0.8518653162328433	-0.6386756895203888	-0.9156673871913867	-1.1902233156202193	0	-0.314544019238681	-0.23036987756705232	-1.0187489910740213	-1.1908694064200522
I	-0.7385423594896738	-0.9012459805848733	-0.6783313910508617	-0.9725252579410787	-1.5394547210662963	0	-0.020121692389401622	-1.0221481135178898	-0.988316939805125	-0.8344521755815836
L	-0.6756613483747735	-0.8162242808082328	-0.6128398350648219	-0.8732278359399427	-0.5606816057658301	0	-0.40732962774725007	-0.9896180155358066	-0.060697673405460166	-0.795259733400377
M	-0.767288866161651	-0.566832191869843	-0.5364454995100253	-0.7063888567097762	-0.5638467070084365	0	1.4327433527452484	-0.8979114426804141	-0.68274079232525	-0.5864852882048157
F	-0.661087054814343	-0.8601198959564026	-0.5774646394554906	-0.44478645332048655	-1.0336868729579005	0	-0.5175380526813169	-0.5665693780243017	0.0056313987746710314	-0.8152628798125178
Y	-0.5575407108902806	-0.5899713532308837	-0.3596818618367189	-0.4876385845239487	0.084486931062868	0	0.28068210094228546	-0.2553079023242873	0.8395009286721562	-0.996929119393693
W	-0.25217351366181123	-0.29100710343264846	-0.3582010851399831	-0.03442318214775511	-0.5043560415878435	0	0.8957616917120698	0.25228257843955026	1.8398096162582833	0.1546490993858937
H	2.5729837747251554	0.45226184441223954	0.3335330302528335	0.6770860687986673	0.42973065475967426	0	-0.10966364800906694	2.0889968142052537	0.8849912294761185	0.05081992077050138
K	1.824926721811167	2.24587155922781	1.1764520284753444	1.6274843416511848	2.1607132798010467	0	-0.6524456152556597	-0.5776083542566919	0.26133008378714717	0.7016571852894478
R	1.7071519992564137	2.8158836979149355	3.804879338505522	2.7383342369946866	1.4017721341907008	0	-0.05901372313004271	-0.44291033672345387	0.7789926441084908	0.4841680846431198
Q	-0.42432412312597145	-0.1298383394748997	-0.11486103017583098	-0.14273948317196208	0.405487492463449	0	0.19971156412248792	-0.2703689731817682	-0.32799881832622935	0.6566825197198207
N	-0.34660409802405623	-0.3034421010234889	-0.15985837012393264	0.220862818642782	0.7783926745825815	0	0.16180997368477562	-0.07058488628510574	-0.2737573675599904	0.9029016869319658
D	-0.5927764906296845	-0.6467811982561193	-0.4352879687037952	-0.6654223812582405	-0.6150726905490438	0	-1.1355453425813238	0.05957907361644568	-1.0387117763984137	0.2465079279614834
E	-0.7662469897937321	-0.6357470712724523	-0.5162823611335065	-0.8130972407986775	-1.0838755173912282	0	-1.2164852920185427	-1.0410062040196815	-1.344080185347436	-1.370009117201843
