## Supplementary material for "Proteomic Sensors for Quantitative, Multiplexed and Spatial Monitoring of Kinase Signaling": de novo algorithm script: NDR2.csv

Index	-5	-4	-3	-2	-1	0	1	2	3	4
P	-0.417141263580461	1.9203889271989396	0.8633194726543246	0.3738783707625536	2.857893535273553	0	-1.42871178146568	-0.43577902552799436	0.9033149384396663	1.0603707037304184
G	-0.1304165587548074	0.7875431683848939	-0.22951291073513758	0.067226351923991	1.2146344956372654	0	0.9402052747638873	1.5149496322054365	2.0470619343641308	0.6143229295474827
A	-0.15244571648205835	-0.028086582301274268	-0.40487270701771116	-0.37711152669438636	-0.4988453043856364	0	-1.0702163927447041	0.0835800962565957	-1.2797158947730414	-0.9444859391704196
C	-0.02375886958561344	0.03395795679269174	-0.3701452402648103	-0.496480667289429	-0.6922825384614802	0	0.17838954351618863	0.20357392824810058	0.2770684606201987	0.20264166441131953
S	1.7361798880948935	1.961079582527891	1.6373620129691149	3.2057511698545533	0.18886269583537318	0	2.4781833480384634	2.6512495047916977	1.6783775601143487	1.4107383672184475
T	-0.011382206089499367	-0.4155604977204768	-0.16993048800301785	0.4662203041096174	-0.5472914988327852	0	-0.4994284659690658	0.1835396535462107	-1.1514184226583704	-0.4445357152064373
V	-0.6752074548602587	-1.3996715860804336	-0.7326072801330655	-0.9836923119898904	-1.0085255661898014	0	-0.3529861918678002	-0.37598188174384756	-1.200337314108928	-1.5229820630536046
I	-0.7943613303439999	-1.445106055668074	-0.8257243221417598	-1.0987986699814605	-1.2369138699952253	0	-0.5935849125101881	-0.7629006785637635	-0.6524095993642595	-1.4088771624311192
L	-0.701057560409701	-1.2674019537462733	-0.8125041654496891	-1.0368107508436553	-0.5869584522194357	0	-0.6715960363432413	-0.9605512787480301	-0.7845130556954483	-0.7361298299473688
M	-0.6214045715387202	-0.4355995795732904	-0.6583020588328533	-0.8229325975603315	-0.3328629066802938	0	1.2066651962859816	-0.982100497433316	-0.5933713699514801	-0.004437349971857613
F	-0.5899412702626509	-0.8759321156501261	-0.6224794950349313	-0.5004223912006419	-0.8294676005121377	0	-0.5427691679733511	-0.6368504633170492	0.08425690532557413	0.3877982323248794
Y	-0.37453516117668756	-0.48094859823597264	-0.40387573745483907	-0.6334351895860223	-0.28106119884954744	0	-0.235992711106934	-0.374002140823175	0.08994015188490706	0.1707177732369282
W	-0.2229754724268541	-0.22540419135132608	-0.46162083855553804	-0.1774049334932734	-0.7130643239170253	0	0.12707297604536924	-0.23532047508725354	1.299916807797024	-0.27931722500925765
H	3.4301363224149277	0.5001817871518182	0.10997956876792854	0.5627886637053265	0.02531892394803652	0	-0.6009597615400695	1.2386432331364616	0.714136954613056	0.42997368044278034
K	0.5881095074228084	1.1435527765103113	1.0230768578811262	1.145914921929956	1.5996374479501267	0	-0.5534929089258176	-0.9953689232872944	-0.5158854428493899	-0.9378092473296015
R	0.6406713418773603	1.3419540332011175	3.251680551824779	0.930645536590686	0.06409861798817974	0	-1.3045280795290592	-1.001752586916343	-1.470531255576424	-1.9741527883525527
Q	-0.4933445710331631	-0.13474747957158362	-0.23549581213354667	0.03864370753953248	0.6941223568087782	0	0.8662812651111887	-0.042736896599616374	-0.2843002970321646	0.6081597290072337
N	-0.32084050760439037	-0.1169325856213519	-0.03973728240283697	0.4700356495888855	0.7967690278956729	0	1.5835143575754713	-0.050303134820660386	0.7272625552604135	1.0455088170158524
D	-0.32258704289381945	-0.3439022255986441	-0.41279402680508653	-0.5901682535858362	-0.15608607872752717	0	0.328487940699021	1.5333693312690058	0.20207917583390697	1.4368024548726213
E	-0.5436975027673034	-0.5193647806488347	-0.5058160991324502	-0.5438473837801773	-0.5579777625660918	0	0.14546650794033966	-0.5552573965851667	-0.09093279224371754	0.8856929686642624
