## Supplementary material for "Proteomic Sensors for Quantitative, Multiplexed and Spatial Monitoring of Kinase Signaling": de novo algorithm script: NEK1.csv

Index	-5	-4	-3	-2	-1	0	1	2	3	4
P	1.7632326396575226	0.42598755418368395	0.5609327619445642	-0.9544420405572502	-1.245866874619282	0	-1.6929777598712286	-0.24355659517479267	0.22571129543120763	0.25601960181419064
G	0.1825839390715277	1.1474182389816991	0.9566440867226468	0.2069315322270343	0.6368339266381273	0	0.022192834142800905	-0.410497961317094	0.036402838823625085	0.32537118810529364
A	-0.2659997438406693	0.012567769835943673	-0.03808057721866664	-0.22882428236965932	0.3945722168010637	0	-0.38373942197668326	-0.03009745740208774	-0.379249765508164	-0.10082893602601252
C	-0.6474967897382569	0.06808150005553976	0.23374518246980455	0.45608943810814073	-0.754252537733804	0	0.1444858780014155	-0.44415853727487054	-0.14606915586226962	-0.0692421950437637
S	0.13290745256171402	0.30558271059238185	-0.42405945349180507	0.05625812717287767	0.7319886418389783	0	-0.07982396560645891	0.2973778793122133	-0.47690315518689314	-0.5527222400494456
T	2.491795541011135	2.75437675360092	0.6533401617239717	3.5501631640285183	2.1502375393398543	0	2.898150074367669	2.86927040129232	2.571222727354629	3.4914601444860183
V	-0.9595118451618737	-1.1574379709951503	-1.352941622981002	-0.8735965805256745	-1.3389330720872799	0	-0.24932753563043097	-0.30377617839185667	-0.5535361056961077	-0.7807514457773818
I	-0.7804596779588107	-0.8871325993552814	-1.050637475024293	-0.5742482055516026	-1.5877572307931425	0	0.2993065692114241	-0.5447870656394292	-0.1402252862565255	-0.7459680861726379
L	0.3294585098739364	0.36651125781193616	1.9330732592281354	1.0342158920474798	0.07334247362125612	0	0.38598464864780185	-0.26203004268291713	0.375466963563197	-0.16575952131044744
M	0.49165793445929695	-0.2032360310750801	1.4427754063081009	0.2984817800461475	0.9246217990475514	0	1.010778017942319	-0.2017931072825413	-0.38862704502549306	-0.36399203648766487
F	0.5782067623440843	0.06537305081797845	1.4391204515719453	-0.28257953541094133	-0.4027231384982307	0	0.4666516957948552	-0.5871103705705416	0.46450921926205213	-0.7134297857263227
Y	-0.8856161091295461	-0.6905458210032297	0.11317014326396628	-0.48274905236271226	0.5323321714325986	0	0.13905491177366566	-0.16625040928097107	0.41945134410295404	-0.8951733784700986
W	-0.3645906200182804	0.8650450931556122	0.17180591918915028	-0.14416137368803447	-0.3924146008241474	0	0.3021956581082621	-0.6153539766892981	0.9706731405458824	0.6286977617352006
H	0.10025015841330796	-0.35517831749166123	0.30036626056139776	-0.05674107834104505	0.4038989260143822	0	-0.13356191192399464	0.2091689026792503	-0.02613851661142733	0.14575261894638641
K	1.013177789946922	1.2900665700210028	0.043844464768579554	-0.7911129328214156	1.0487001558984146	0	0.10413196491384151	1.598283888658855	-0.03959364884664198	0.8956062520772617
R	0.6010417300256599	0.1699005143674511	-0.21932721015552928	0.35661199085388207	1.3135259036155216	0	0.7369132588369679	1.8549916166975162	1.7584856837437992	0.8975357742736769
Q	-0.6330767999841521	-1.0886160199035282	-0.8182308094818305	-0.15782712880688976	-0.40578009612192895	0	-0.07916631993046057	-0.6506977573261788	-0.9298311879891517	-0.1286072904273267
N	-0.30705902690190123	-0.7704465080414693	-0.9131354178984749	0.40358965768293253	-0.0027764389844167985	0	-0.8650928490794602	-0.12438098512990993	-0.3064803164483441	-0.41336292508873973
D	-1.217503461165904	-1.1693461466667363	-1.510823279773102	-0.9257885166016453	-1.226306074792272	0	-1.5551671739945705	-1.066909092300334	-1.5791106683431853	-0.796883321794975
E	-1.6229983834657196	-1.1489715988920188	-1.521582251727563	-0.8902708551301461	-0.8532436897932478	0	-1.4709885737277335	-1.1776931521773337	-1.856158361053141	-0.9137221790632138
