## Supplementary material for "Proteomic Sensors for Quantitative, Multiplexed and Spatial Monitoring of Kinase Signaling": de novo algorithm script: NEK2.csv

Index	-5	-4	-3	-2	-1	0	1	2	3	4
P	0.04801179491460178	-0.3816627689301021	-0.050321352328004436	-1.6809000133732546	-2.0980926506091646	0	-1.7325851145175173	-0.40337793176248443	0.46913677406715404	0.7231039562139652
G	0.5579859556038177	1.2832235457678642	0.44040160140939927	0.5479288720352425	-0.193754898660382	0	-0.7799999595381241	-0.31957731117912624	0.31861460110304024	0.6073685077413818
A	1.414180771857714	0.12046699023841982	0.18078271113958858	1.0899984151819386	0.5577429413435361	0	-0.7829470003413356	-0.06626323858100275	-0.6599144694741058	-0.24718751136226166
C	1.7108757924204732	1.2722173152544702	0.4659948273186173	0.6885045621871124	0.39052462084769185	0	0.246110820015528	-0.06486619491339805	1.0515134822094396	0.13544009155553863
S	0.47879732551100035	1.5114127178133392	-0.05109365942462917	1.0316515861821487	0.9542179123576598	0	0.6436529752070975	1.1126878056956946	0.03315452629754802	0.14766545007503634
T	0.7541893498104285	0.510177208934362	-0.6716207767398458	1.33074135667868	0.14832988549156387	0	1.3580731547734843	0.6469157671973081	-0.5835991498226606	0.06648831335673186
V	-0.5169246472050923	-1.064735027078376	-0.9567766606369413	-1.061684561001658	-0.7597252173729198	0	0.198644905106244	-0.48327358419243	-0.8008439577327058	-1.401304657888489
I	-1.3904344243265594	-1.1163204990148172	-0.9814897052760302	-1.0986261034776055	-1.234413411836562	0	0.8011968581785774	-0.5980644118021579	-0.8641015196759381	-1.238251493828165
L	-1.0761605777646952	-0.012357881329082618	1.683301512028237	-0.6873547286392748	-0.30354282755793377	0	1.3587622198574758	-0.5787202721755897	0.3329893038355579	-0.29426902161309537
M	-0.897207757917831	-0.37420709512507394	1.4528734617867227	0.09850848379741169	0.960468426902806	0	1.9432965365798054	-0.2676098044959719	-0.6487679116757268	-0.6933033524099326
F	1.4081592386197972	0.7962612571928774	2.56753886151388	0.335957069764068	-0.6545029934792109	0	0.2244208852112387	-0.3188985826999944	-0.7776828996134315	-0.5292473185982889
Y	-0.03988637702792063	-0.1385434285380523	0.2943993325779345	0.2893258649952809	0.10900487252996903	0	0.18035895553165232	-0.08644750814933885	0.7605441601011763	-0.7015099986675656
W	0.3276224733040394	2.017404504497547	0.22514766030791075	-0.039683669891150165	-0.48063303592307843	0	-0.1636249135153193	-0.43363697257587586	-0.5425846985571938	0.7325642656403338
H	-0.17547901119546608	0.3487711297434838	0.14798181599106255	0.23123597483187286	-0.021534102346259236	0	-0.07244100445029265	0.470957981501375	0.46471773817533824	0.18372013418751806
K	0.8315294438329028	0.1570756134488945	-0.6614822997450509	0.8839832198182827	1.2841601132848568	0	-0.42303792416355995	0.8169649511172067	1.061515656601288	2.128386090723413
R	0.7859301903028046	-0.6883136103915685	-0.41444595635658094	1.7065817942954022	2.4780419818567605	0	0.35008553784497315	3.493368126915078	3.0390523003247254	2.3868228113546515
Q	-1.1676200465860465	-0.794393162890706	-0.6186215641184408	-0.5525015525591803	0.4577701986243124	0	0.3611965232685879	-0.5025001516008036	-0.8053862200320392	0.3176555503356978
N	-0.7802852185102047	-0.5408902859586319	-0.48382926328658454	-0.20654610683827304	0.00782546970481619	0	-0.41431930987871995	-0.247326629863885	0.0636423468183978	-0.2167179954399592
D	-0.500316742418137	-1.3481976686734978	-1.278532378933479	-1.3092352330688237	-1.0184588640471415	0	-1.6618039425868847	-1.0036017545910967	-1.3676635551621257	-1.0660630306184773
E	-1.7729675332256232	-1.5573888549613573	-1.2902081672277657	-1.5978852309182185	-0.5834284211113246	0	-1.6350402025829078	-1.1667302838435065	-0.5443365077877385	-1.0413607907580407
