## Supplementary material for "Proteomic Sensors for Quantitative, Multiplexed and Spatial Monitoring of Kinase Signaling": de novo algorithm script: NEK3.csv

Index	-5	-4	-3	-2	-1	0	1	2	3	4
P	-0.7785727528584296	-1.3377446506782074	-0.9937161707728877	-1.9905608401582833	-1.8443426534440945	0	-1.2213299507649291	-0.6694912581975971	0.2378375627206177	0.6038377252038085
G	0.5891622194217917	0.6415292291416529	0.8992658236112862	0.8666847608697675	0.5004778305814445	0	-0.6860958222461279	0.4144454113769837	0.7584214509111153	1.1653788195540538
A	-0.03448812348990327	0.2917146968523364	0.12494539633820531	-0.2724954440116398	-0.13909836637980344	0	-0.4400040148990347	-0.5621164811254831	-0.036679575792536466	-0.3755509270247099
C	2.672258697120607	1.4476293027400409	1.3907131937648667	1.2628803052604176	0.992449051577521	0	0.7281148342074921	0.1255956473984137	0.5309822681100245	0.6418622653765302
S	-0.351057882924902	1.2005676018344045	-0.6710239072326414	0.6241828593898543	0.21722247791918686	0	0.5487306297832296	0.7128417777397182	1.2975268616553646	-0.038816845333603404
T	1.2615101148650887	0.2573807187867539	0.16625738453135636	1.8223288803349516	1.9615766317290748	0	1.9212037858622637	3.0798087048583422	2.4358951466596785	2.82138149836026
V	-1.1658533951242789	-0.6839317191427363	-1.01024872798975	-0.8558717611978438	-0.7306293804237369	0	0.8641808930219734	-0.38063194201943723	-0.23415394982834284	-0.7002172162366667
I	-0.30472599080536383	-0.7547769098803621	-0.718200786328197	-0.8179031305264398	-0.9592822569517232	0	0.8458305765338576	-0.28221496591693573	0.03142718592374744	-0.23488169669812728
L	-0.33972415906975	0.08482249405933112	1.1633614475726322	0.2304336882345526	-0.4671892889788779	0	0.2797305549604	-0.7404742554948384	0.2723469466078579	-0.5437931761215583
M	0.6576685677715403	0.39886886960192763	1.5757199093274106	0.7849275921232565	1.0380347883359815	0	1.3082677446942488	-0.09218749648120403	-0.1321797580886209	-0.24062421877889525
F	-0.05516371121420953	1.0647166464189508	1.772532420046379	0.6683679389207905	-0.5174238001393049	0	0.8771715155374676	-0.5648414308073598	-0.0026122950583979112	-0.6393027698888473
Y	0.004701145713397159	-0.01638224377139492	0.4733442986151647	1.103284926217324	0.5725254168663908	0	0.4867846342819239	0.0908429456995965	-0.14091594568853924	-0.29151637178339773
W	-0.233165970051521	2.1197036523805033	0.7392821376350414	0.9520927521387358	-0.3150575266716314	0	0.7097444952819818	-0.5831676678481549	0.3942723395791253	-0.027646096916993178
H	0.3315578038037895	-0.0761221047613932	0.16215572962887095	0.2807187092512841	0.7398452167238295	0	0.02310684533770377	0.4701245327445164	-0.09042736567183647	0.5400530960484782
K	0.11099687173716641	-0.10997672476235831	-1.0242389534162661	-0.5389757980813294	-0.0326295712851573	0	-0.8590127668662215	0.40033452717099055	-0.08756981245616409	0.30731267434864534
R	1.5101541606565339	-0.022112017973290828	0.03271207302284178	-0.6452657547431421	1.8881916106184014	0	-0.495462771998959	1.5953502087063771	0.4362569416890294	1.0768064481659996
Q	-1.038638592413501	-0.557784937401558	-0.8707451012458366	-0.635733230850801	-0.5074338920537096	0	-0.6361723891506839	-0.5027618772637266	-0.5575855429511395	-0.6972244895218641
N	-0.1428398851952775	-0.6126749165616157	-0.6906166725580859	-0.44949772268928256	-0.11635324294066626	0	-1.1174585621319935	0.10229333704329552	-0.9254397000021012	-0.10360551032020612
D	-1.3133474643043166	-1.7463231497722183	-1.2765565229881635	-1.291827981394368	-1.0452884407180567	0	-1.5487411245879172	-1.3254279947855538	-2.0471733528444247	-1.6045471815639
E	-1.3804316536384642	-1.5891038371107713	-1.244942971562228	-1.0977707490878024	-1.2355946043650705	0	-1.588589106856673	-1.288321722797943	-2.1402294054744595	-1.6589060268690086
