## Supplementary material for "Proteomic Sensors for Quantitative, Multiplexed and Spatial Monitoring of Kinase Signaling": de novo algorithm script: NEK4.csv

Index	-5	-4	-3	-2	-1	0	1	2	3	4
P	0.8520869479100227	-0.6392119561467584	-0.11871562317228927	-1.18372720748341	-1.6961458620073129	0	-1.358097340021141	-0.14336750380999072	0.08133901450413863	1.0714798115299293
G	0.012993418916979823	1.5618236106913619	0.44390342194936827	0.13791337195813957	0.3869294765132658	0	-0.2679550377552012	-0.4972740181595412	-0.24127376601033096	0.585540425637083
A	-0.22379182305515993	-0.027225129904722135	0.4001107502982154	-0.25912824324181893	0.5625422937495995	0	-0.5983302280245789	-0.2020333439988989	-0.5519560901472126	-0.7831914749479624
C	-0.6162964962356946	0.372178787628377	0.4182933575372267	0.4904195479032233	-0.004678881392706794	0	0.01392402121711069	-0.22612307390334824	-0.42309718421759035	0.08022449890762211
S	0.20299247321582733	0.33589687009107105	-0.2426794758712881	0.3394568728797846	1.1747994629677003	0	0.11520751485029229	0.1541457649212239	-0.5509142293214564	-0.26733292117620217
T	2.90167601494119	2.0408104702089123	0.7197726440290124	2.996710081154606	2.29803571591639	0	2.4543106570091116	2.3077797926383843	0.8418072990494232	1.0801569009914376
V	-0.6914161154662591	-1.060751884964188	-1.1124021070054841	-0.9779766789297589	-0.9992933932430891	0	-0.2563141994975542	-0.42050498555899923	-0.7097222567374111	-1.464300619325781
I	-0.9447109718674982	-1.5023778537941246	-0.901232436469446	-0.691543546910531	-1.199435801198289	0	0.7649573141045862	-0.8005956832926853	-0.2702416048950105	-1.3150964829559026
L	-1.08795509197266	0.4662080113275792	2.1749952924983167	1.1973043020632792	-0.05901447600206879	0	1.583932009174815	-0.24002121605867188	0.6345719391106701	-0.06785392325316143
M	-0.2988560071497327	-0.3311200124279912	1.7425338854066443	0.8717085498733551	0.662872121122075	0	1.5976316376961044	-0.05801102341345144	0.19524181220420433	-0.32805814784364845
F	0.7828611236093861	0.5813683602797964	1.532382192850555	0.14302187752331252	-0.519219047838606	0	-0.10080137842487484	-0.3979039271461793	2.015904303897058	0.07989543834597385
Y	0.21412334210085104	-0.16189728482319504	-0.24838392915026786	-0.6165634082190234	0.0215280160845402	0	-0.24440330222421655	-0.15578908003819697	1.2290096754156432	-0.4949052398295088
W	0.3437997081504015	1.5111229409504625	-0.00804688675608177	0.2054034290671819	-0.3820353451971131	0	0.49497834510764005	-0.627445031232695	1.7200307537890303	0.9774522701748167
H	-0.029097078137478253	0.08419751682944868	-0.05716135735899823	-0.16772739525230076	-0.14483558072114297	0	-0.4805758499736078	0.23225134801672195	0.2877752267849935	0.27010893702369
K	0.5723379201048844	0.7472668935249013	-0.09017840411080984	-0.45392433343799815	0.7529115323537381	0	-0.18948368605645552	1.667353289461466	-0.05476260880331703	2.232728215232898
R	1.2680222172940807	0.07976305186835586	-0.169490147162621	-0.05897258709191047	1.633754637301378	0	0.09655882960014092	2.4154777487595416	0.7028986178442201	1.1906740191382452
Q	-0.22205143108258443	-0.6189681336494299	-0.6342761564104804	-0.21089367088714203	0.020390002598344288	0	-0.11571211006127137	-0.18341207769618628	-0.42925240982494944	0.271774695938559
N	-0.3191556485762464	-0.6365218354294275	-0.8602348705148908	0.7704076825849177	-0.3578255270342822	0	-0.7492227509212945	-0.38090203579455584	-0.952041591802527	-0.37818367283682225
D	-1.0567112705595587	-1.1882233418175294	-1.4866874311278677	-1.1545071318736837	-1.0855131917379042	0	-1.3686762446768674	-1.1854112912406556	-1.715067130554963	-1.3036185475638953
E	-1.6608512321407536	-1.6143390804429023	-1.502502719458814	-1.377381511680222	-1.0657661522345192	0	-1.3919282011227387	-1.258213652453282	-1.8102497702846134	-1.4374941831873747
