## Supplementary material for "Proteomic Sensors for Quantitative, Multiplexed and Spatial Monitoring of Kinase Signaling": de novo algorithm script: NEK5.csv

Index	-5	-4	-3	-2	-1	0	1	2	3	4
P	1.4288442129083907	0.6919372867531238	0.8667094369662433	-0.954101204159172	-1.200521924058755	0	-1.5729076059416291	-0.6537466942132742	-0.028522724878127532	1.259028771920747
G	1.676870981400114	1.2408324843694403	1.2440505732740312	1.3410703343033614	-0.367067121272288	0	0.5296402173945701	-0.5923259612951237	0.12427622032229438	1.193606221403173
A	0.6943578791754367	0.08392442345831452	0.03815474923361653	0.502103327818704	-0.04605664339161926	0	-0.15295200919975913	-0.19988135762272669	-0.8973939859131213	-0.15060938619994266
C	0.7916389161187977	-0.011950538028627809	-0.8752097311354656	-0.02504656827576556	-1.0119739956390192	0	-0.3657404498492895	-0.3829720496421786	-0.6640218794072328	-0.16497455549737883
S	0.06156890458597049	0.5650622013392516	0.12139635599705434	1.0133441282029554	0.8796939975299356	0	0.5897567511459154	0.6272224662858936	-0.39326487063851634	-0.44662348075146197
T	1.7395185756084568	2.0883025998174465	0.5715305827270487	2.7382303737355422	2.2801882304007806	0	2.803484927201648	2.6923481807491805	0.6642819329043576	2.411794496315069
V	-1.5391763554456637	-2.2255431290721073	-1.676896354029481	-1.4552707003205498	-0.9415859421380626	0	-0.3582667149333837	-0.4514452649103195	-0.7367238679777499	-1.4350956375255262
I	-2.0350103392860444	-1.8534703056557387	-1.701213002464042	-1.4710694607116672	-1.419393741685588	0	-0.2821585628718419	-0.6227586250888011	-0.0650000867511111	-1.714752432448145
L	-0.6270274180997168	-1.0235557890563038	1.3534772525644836	-0.019814623000975366	0.04617682004834676	0	-0.059656670377222096	-0.3807810040292167	1.3475773393256478	-0.34435143543566765
M	-0.27723875471326714	0.08858981703418521	1.2567793458383376	0.21420514337092292	0.2285733726119997	0	1.3150451774089034	0.004122175764922385	0.6253312979825378	-0.2499209227408698
F	-0.14169084930634882	-0.16693373548257742	1.7612506056747128	-0.5603985382370139	-0.886066397068905	0	0.2818850669209952	-0.33085739587794155	1.4094207348122243	-0.20236174196850262
Y	-1.0737224906820886	-0.9244622111400871	0.07487544412015884	-0.5855020603242514	0.04876652498284448	0	-0.29981551190917555	-0.07731087386686875	0.2926355995126195	-0.48878289478959736
W	-0.5713012832117256	0.9399624659043445	0.5497214987941903	-0.34940994473994746	-0.898921968103286	0	-0.17084445131048964	-0.40261050957468536	1.2021502997668567	0.19063876176546862
H	-0.05891539531106946	0.047519532443786656	0.18774808446334118	0.1837817564949017	0.10100017393457679	0	-0.4272100403815201	0.10561233476691731	0.3022488600944896	0.7772831472912188
K	0.07262728864086905	0.32699763694669454	-0.16870261616189908	-0.9534682157793276	1.46745392394656	0	-0.11180041903640515	1.1686249819001975	-0.03302617571186898	1.062560088092305
R	0.2253046301478496	-0.18191709132225806	-0.48986052011522635	-0.6349363213384123	1.5693746871879777	0	0.4756859733737177	2.1560569862063543	1.079040183408008	-0.08712466739520312
Q	-0.7790451561704996	-0.7353750774381687	-0.6590026662001083	-0.3201954970683468	0.5471446595595458	0	0.9412182134555039	-0.15817934376832693	-0.5137342640506252	0.11919857878070028
N	0.4366169925961063	0.3954656502936908	-0.3628266828960792	0.9366984334552552	0.6369393905741849	0	-0.1668706629302757	0.07410070087474731	0.5235701683001563	0.476935513425845
D	0.5670803046660683	0.450644045235395	-1.1060699498045328	0.1802601807424667	-0.5783938227887111	0	-1.5006126432594744	-1.2284073694374948	-1.9054242562604118	-1.0316945996299327
E	-0.5913006436216388	0.2039697336001956	-0.9859124068463864	0.21951945583131757	-0.45533022463052025	0	-1.4678805849007857	-1.3468113772212542	-2.333420524840423	-1.1747538246123037
