## Supplementary material for "Proteomic Sensors for Quantitative, Multiplexed and Spatial Monitoring of Kinase Signaling": de novo algorithm script: NEK6.csv

Index	-5	-4	-3	-2	-1	0	1	2	3	4
P	0.1769907812334604	0.7689193449446495	1.6559987108496028	-0.8345648810154266	-1.558972661524746	0	-1.449645835865232	-0.2472275167675606	0.24290352918362695	0.8589059923991191
G	0.9417069203058278	0.26378967694707833	0.10113503382762787	1.1043764369547744	-0.6487272042267908	0	-0.1960334621238912	0.18772757973917967	1.825741681035768	0.49868674329123797
A	0.36610710261913765	0.6006477138566867	0.06206655775393764	0.16909310833698904	0.3372208718345125	0	-0.534290766858466	0.03119158346910962	-0.21444510834429026	-0.608952683632991
C	1.8425316049159768	1.2490271707387461	1.0662162754872833	0.5714455572077523	0.27926529338440975	0	1.4074050888416902	0.9934693866956223	1.429349525422849	0.21875280734685879
S	0.035827477715547465	0.830041450502648	0.31511213971083785	0.8145228489565077	1.5644407369067383	0	1.9899738123896273	2.661727730727589	1.0436776524621365	2.3146093609219
T	-0.53854515780581	-0.5920735456420291	-0.8316891972001832	-0.046621354854139416	0.05521107484326064	0	0.5788356292919585	0.14833870734151083	-0.6487350126748239	0.19611890071479127
V	-0.4213610820623074	-1.2911622499268858	-1.1040165628112997	-0.9686731273467574	-1.0178613748545036	0	-0.9993671900418616	-0.9419474021386276	-1.3253694733494163	-0.8999188419666049
I	-1.1330938754480462	-1.3389294532194733	-1.120978107049278	-0.9852929356442085	-1.3270307629470535	0	-0.9142498878926202	-0.887754733138259	-1.412589441804472	-1.1309774031979793
L	-0.804019130336761	-0.7945920492017154	2.2042711073208454	-0.6913005896554061	-0.7129959597836872	0	-0.45280258052020705	-1.0796283522111008	-0.7649481191282917	-1.1872547314892288
M	-0.7855256558714191	-0.8632265493099186	0.4011200988592606	-0.41198489685550554	-0.4148901716548485	0	0.8577713313992145	-0.6126643702320638	-0.9423533471094978	-1.1057400692156387
F	-0.43692798082177997	-0.5178670516508851	1.2825615689572452	-0.635797841434284	-1.133060298008515	0	0.6542247427800284	-0.7008060029852181	-0.14278882230658216	-0.4494358082029532
Y	-0.7474442357159637	-0.7539876893031074	0.5527728165989069	-0.6307727722391798	-0.6626442348435978	0	0.8500245518384829	-0.24071482101143493	-0.38567182745286926	0.5196245473484263
W	0.03225082329905461	0.18462328160098018	0.5041200339969808	-0.7457283655953743	-0.9297386031977926	0	0.7182792985186816	-0.42349629414442597	0.9740227103582006	0.7484671609496928
H	-0.13782983165509208	-0.37144126817726636	-0.4810630341859962	-0.1067453997802775	0.1645037687867004	0	0.15340232696106412	0.1303387679498832	0.25611263578730914	-0.12019255258263141
K	-0.512140409052424	-0.5230221408319656	-1.1545249557562707	-0.6102660239547038	0.371595351222877	0	-0.9066432196787507	0.7146097039784294	1.0314474195683874	1.797175649770205
R	-0.9808776577100965	-0.4365138653710924	-1.1904973038363196	-0.6109595355945978	0.9833948481558671	0	-0.2602920456320013	1.659311051229406	1.0282933619631784	0.8438224856948152
Q	-0.5991820789825995	-0.36983062497118396	-0.851971596210776	-0.5071355755268625	1.0953148106648425	0	1.0822576767705698	-0.6511068554887911	-0.06313680819657003	0.02303069960306662
N	0.36629474201906426	0.6909245576520647	-0.3151617991628583	0.8613544749924282	0.7044458220405764	0	0.14723162951778593	1.1064585198074408	0.5717310089522405	-0.36966937038526554
D	2.9881349207988115	2.882618829468806	-0.22438549939392288	2.937687074904934	0.9005190009652073	0	-1.2308943693416816	-0.5864649686924603	-1.1660593470783864	-0.9198939670026616
E	0.34710272255542346	0.3820544618938678	-0.8710862877556264	1.327363798143336	1.9500096922365464	0	-1.4951867303543924	-1.2613617141282258	-1.3371822172884966	-1.2271589203641586
