## Supplementary material for "Proteomic Sensors for Quantitative, Multiplexed and Spatial Monitoring of Kinase Signaling": de novo algorithm script: NEK7.csv

Index	-5	-4	-3	-2	-1	0	1	2	3	4
P	-0.45501409720702873	-0.31747302159068225	0.6201629308450367	-1.343472412215266	-2.3535462966500313	0	-1.7492688426721499	-0.7360079836590203	-1.1947851054429535	0.30896255638575665
G	-0.1416003743375944	0.12636299147223057	-0.2539223074039862	0.653323141667542	-0.9408918925949113	0	-0.5009449711502657	0.028298876871578994	1.1640590423410404	0.7333314390671042
A	0.22544901927063354	0.02832066877829354	-0.015349308878883729	0.12234341676751997	0.055874483193160886	0	-0.8707416430889496	-0.09921556001147394	-0.30097596212471306	-0.8018635534681897
C	1.4026342331254709	0.2971666056837655	0.15186426847740558	-0.022481259244141977	-0.26642905332864114	0	0.2938155564732077	-0.22372316323006	0.35148307223102476	-0.2872919312167729
S	-0.15589540615311065	1.2069144122583713	0.00392801860738412	1.5986337094842296	1.7566191020051178	0	1.6647653245141691	2.908725548798815	0.6214369151580017	2.0770109015718012
T	-0.5837966354738852	-0.726924936364111	-0.7295899825276992	0.260042103579227	0.12989165252653692	0	0.26569777569601244	0.5543146711959399	-1.1527959060581257	0.4708586790502841
V	-0.7712120539725629	-1.3225712230522753	-0.8690290496654937	-1.3123444297778335	-0.388358796175448	0	-0.022295024073843726	-0.3582858645443453	-0.43870690023802755	-0.8681222049209942
I	-0.6586854710160874	-1.2098365895844891	-0.9553755800807828	-1.1958598782601366	-1.3656585602017206	0	0.4699906948733772	-0.5228951716065043	-0.16569813867071068	-0.5209285801548543
L	-0.878787771535441	-0.5999464014296302	2.74546124567587	-0.6492441936170762	-0.027255433147156696	0	0.24983693872947532	-0.9875748790145915	0.40888752223187735	-0.6349940877319834
M	-1.129230328075669	-0.6307484262014309	0.9339801003126815	-0.1601709169093842	-0.018317302690982484	0	1.536320483122295	-0.732936157985273	-0.40044092728713016	-0.3823246356365649
F	-0.07789529686992529	-0.5779208640195334	1.8626526566638646	-0.3576160263085197	-1.1383841757123794	0	1.0323801144479086	-0.6910264320608542	0.8741234564884887	-0.8678860393290528
Y	-0.9411875001689614	-0.7718665003533105	0.4920487645515731	-0.44977521660534747	-0.6972781331738711	0	0.7997540203234119	-0.16091129613657987	0.10697656153758354	-0.013469956741140281
W	0.31359986170233994	0.7163675835149714	0.8234634009478873	-0.37882854258316373	-0.3653136057424975	0	0.8627734329777446	-0.2957717508731793	2.364120093265417	2.0616844217045602
H	0.176113722165949	0.06505598426865666	-0.44604565306039873	0.46241606835856325	0.25806434684811336	0	0.21718785547717778	0.4795361898132097	0.8717322804449584	0.4038842607288539
K	-0.6184083224912891	-0.6411518263333091	-1.0493863970741568	-0.8268664969224532	0.9161815920951503	0	-1.0108934736419632	0.6354773919022922	0.9873731567140281	1.2900790431943654
R	-0.4858749619113107	-0.18077800306882044	-0.6474736909889796	-0.8257168997675559	0.5371212646465081	0	-0.41924393141073835	1.759326068205188	0.31988006567345667	0.6163303129862752
Q	-0.26476558916162607	-0.4124336404041348	-0.6929220670991322	-0.20123030662336375	1.4347416935043629	0	0.564348822983572	-0.30915179085344924	-0.7495174035971198	-0.20167489636816952
N	0.5100420941898051	1.1076562472806741	-0.5425905483331706	0.7946751456788623	0.5670917224137009	0	-0.12074809149488884	0.9244062066502235	-0.6675831025319622	-0.5763265374053597
D	2.9961585709786838	2.961860477721177	-0.6498886873166774	2.3968171378057406	0.7584105728488363	0	-1.56795140814668	-0.879786936050238	-1.371626577911601	-1.461741096509364
E	1.5383563069416095	0.8819464614235929	-0.7819881136523398	1.4353558554925572	1.1474368193361508	0	-1.694783633938871	-1.2927979674116816	-1.6279421422235294	-1.345518095206553
