## Supplementary material for "Proteomic Sensors for Quantitative, Multiplexed and Spatial Monitoring of Kinase Signaling": de novo algorithm script: NEK11.csv

Index	-5	-4	-3	-2	-1	0	1	2	3	4
P	-0.4288188499184636	-0.016751175227984867	-0.3524524734452503	-0.06818584009714124	-1.2431214227696044	0	-0.7753818860725482	-0.4857443772288352	-0.4119788312809662	-0.0643276951948941
G	0.23556440560555675	0.36187395150503315	-0.24099986958914987	0.6003441688374099	1.6024614482214716	0	-0.7530286543276212	-0.6976964772569229	-0.8516012383402531	-0.4374220599321618
A	-0.28113616293721855	-0.6252861346269937	-0.06444886812026691	0.907154539299499	-0.059579080494466155	0	-0.8409281457120292	-0.7794529498134507	-0.6947952250770805	-0.5600159858349093
C	0.6025604756728807	-0.10552304253854766	0.4767629299827131	0.058946308072668006	-0.7468256593717566	0	-0.2777541035242095	-0.16151161611223278	1.5952950846830523	0.628131399487934
S	0.9665475994311867	1.7802453268466538	1.2315625386421614	1.5895209315909105	0.5412642246230888	0	-0.3792568725086018	0.3048635075123295	0.10893946497582284	0.04135643242397603
T	3.815493933158296	2.905189762655479	2.749123810588567	2.097302715243392	0.1268091578440548	0	1.3324975475412526	2.466684120285736	1.447858874899892	0.5098033552837666
V	-0.5263698243125907	-0.9657484404039819	-1.2129600972674515	-1.3901874478961778	-1.110356527877298	0	-0.14344064271977966	-0.8558352485271608	-0.2996596940145885	-0.9722144913857332
I	-0.5225030531150415	-1.1372405186118424	-1.2927521980198564	-1.5648488865285077	-1.4310220266115978	0	1.372991091225068	-0.8830095469531013	-0.8526547721934079	-1.5577576031769982
L	-0.6793796659913955	-0.4414046367396234	0.12154260219459781	-0.2952442596829314	-0.23853752731005679	0	1.1775597029676867	-0.4974592733830551	0.6490919799364531	-0.6457410848253998
M	-0.11822222643178522	-0.040689474679945825	0.9873460381426724	-0.0354073710947455	1.1844213339445024	0	1.7456572128004966	-0.05194127324415937	0.4580229936176973	-0.5898562101037668
F	-0.041811107072087635	0.7540846508622212	0.4109348042671401	1.2248895438231235	-0.22549659209393336	0	1.8590981529853436	-0.1898511143188913	1.4017523170568373	-0.07854369696500785
Y	-0.1124324755829996	-0.1728419760618945	0.3905484138793003	-0.033186017194658544	0.22609301901381043	0	0.8369029505392931	1.7440409022061771	0.5193429271427276	0.5393989653953476
W	0.005137371914068483	0.7184575355983372	-0.32806936099527845	0.0648012371151635	-0.6614140711608433	0	0.2822196277822451	-0.11394197553241171	1.2188933798735717	1.160726020039457
H	-0.14882478657498913	-0.4919903604209111	-0.3373575441639317	-0.48603596738416	0.2956994096690337	0	-0.5695321648236991	0.530156536590854	-0.3103059498619519	0.7608632983233279
K	-0.46808073656666055	-0.08783383401098784	0.10844572315724865	-0.6113717443446475	1.8886032664233898	0	-0.656933106022347	1.2302209864795868	0.8078030974546617	2.782222926760939
R	0.02937681843085868	0.11331082951149085	0.3541278956042505	-0.24623209662052178	1.5058643779793452	0	-0.7536886926585976	1.3473479810111366	-0.6324427127618182	-0.02054378823156488
Q	-0.47995012527669506	-0.07876870348038348	-0.31707744296312534	-0.3853959292113124	-0.16013723056954718	0	-0.5968310599410643	-0.5090679693131271	-0.5627129344151542	0.7413934980095012
N	-0.273911180404747	-0.009125353829439938	0.3078793569737727	1.0065131821278774	0.6663020539699136	0	-0.6426367810608222	-0.05770168718789611	-0.032967859843404855	0.2590876965346261
D	-0.8115390464753651	-1.1171192863751778	-1.6141396208991203	-0.9769702229384489	-1.0097893694985034	0	-1.097731431765279	-1.1328525278471495	-1.8295328374113378	-1.2609625836184843
E	-0.7617013635528109	-1.3428391199715042	-1.3780166379689973	-1.456406843116789	-1.1512387839310014	0	-1.1197827447047886	-1.207247997367426	-1.72834806444075	-1.2355983929899554
