## Supplementary material for "Proteomic Sensors for Quantitative, Multiplexed and Spatial Monitoring of Kinase Signaling": de novo algorithm script: NLK.csv

Index	-5	-4	-3	-2	-1	0	1	2	3	4
P	-0.12033640272673357	-0.887324067010792	0.2507106250427489	0.7651971726817245	0.20063778796787754	0	4.189050832991462	-0.7467923145742589	-0.5218329851068364	-0.298302386154386
G	-0.38028569304172827	-0.2538012861769107	0.8242187961946585	-0.8158158216107484	-0.34617006111943754	0	0.009913973532739333	-0.22092000781470805	0.7783535566156702	-0.3256266030698445
A	-0.28148466721252086	-0.11631280424316578	0.1370656762105163	-0.27171243883653046	-0.5209780027983242	0	-0.33819921103329953	-0.7113275074974558	-0.3814226258732535	-0.9119226935423298
C	1.7823973122971026	1.6230854172339697	1.5975794530674705	1.0091201453014091	0.6326137556120717	0	0.019180611277106442	0.601696258548289	0.5837891668690766	-0.2940288204724313
S	1.0600448561572713	2.3783079592458782	1.1893526108705865	2.220900105944186	-0.12199050741033708	0	0.03101180644723833	1.0762205778259957	1.7142801518029007	1.2173629242813588
T	1.7276040056242923	1.0029110087036228	0.2095390047637647	0.9396779040310724	0.049509480784396376	0	-0.1364443644562843	0.3251710691704543	0.3064506088167528	0.24719267506098047
V	-1.307386577792623	-1.1017801420567963	-0.5352399442665368	-0.5829995472760396	-0.04895551205379124	0	-0.2065435973665865	0.10683343737042188	-0.19446393423870648	0.5890315282527319
I	-1.209398377524362	-0.6639170262170784	-1.2895747717066857	-0.3879055735120967	-0.4611440001956658	0	-0.10153255957857499	-0.1424876159732972	0.7179604463963418	1.4782032460414272
L	-0.2974245465518886	-0.14742302388312148	0.13354066018118677	1.7100805343296472	2.9074151368986376	0	-0.06992139287113495	0.19691380706765138	-0.1707477415141288	-0.055522403533627245
M	-1.6940863965867463	-0.3386259525600018	1.4856413144719685	1.101182462892614	1.1973777455626733	0	-0.08758700503979838	-0.49390944753800653	-0.10573710492616721	-0.13944360225181832
F	-0.7222325883568557	-1.362456573351801	-0.9085062989078502	-0.7120919675613846	-0.4217704996490231	0	-0.17918183131115983	-0.8726070912413233	-0.6578342237959421	-1.1209085623067627
Y	0.38754113208622465	-0.9404942455949988	-1.0013470757356087	-0.7394883172181576	-0.49846901286134593	0	-0.2385820003203114	-0.091750097131415	-0.11666308673669942	-0.08564060128436729
W	0.14706904291658232	0.07688673571166156	-0.8308064591846466	-0.7113295780124023	-1.2111287283126677	0	-0.22960148953791207	-0.47874750793441484	-0.8003035657040076	0.6245344496969779
H	-0.12983124701117765	0.2995393821079504	-0.6536751234634359	-0.6289936664660755	0.643202793226261	0	-0.3252629990729386	0.4752795655037303	-0.00026954841521334324	-0.14390555747415015
K	0.9151741203023297	0.6862507672897231	-0.20097177852192205	-0.2641848679186182	0.48385783892074075	0	-0.3235424917575205	1.3256426293169532	1.2634930604226142	1.8954316337090018
R	1.558035526263474	1.4301598654136523	2.2072218621648134	0.7394106960272502	1.116654546271545	0	-0.1867637072541395	2.972951732820243	2.277143047471323	1.5739558647116791
Q	0.10982710279700011	-0.18857810174766423	-0.33220681645144406	-0.1732855723447703	-0.18645833473948423	0	-0.34737009314099215	-0.3630500577667333	-0.5844374817249968	-0.2896556465277484
N	-0.2055318526403365	0.24357081644165196	-0.2930128548482099	-0.7011487618794057	-0.6652427127814142	0	-0.3925669979259295	-0.14128439409419938	-1.0288180443343695	-0.6249126208186709
D	-0.21207283674967203	-0.6631370870612481	-1.0964684717171043	-1.2918918112549647	-1.3221214111584765	0	-0.531544335104351	-1.3616610935758966	-1.5211620371801187	-1.6112658099656347
E	-1.1276219122496358	-1.0768616422445312	-0.8930604081642687	-1.2047210973167062	-1.4268403021642313	0	-0.5545131484776137	-1.4561719424820294	-1.5577776588442354	-1.7245770143523855
