## Supplementary material for "Proteomic Sensors for Quantitative, Multiplexed and Spatial Monitoring of Kinase Signaling": de novo algorithm script: OSR1.csv

Index	-5	-4	-3	-2	-1	0	1	2	3	4
P	0.42663084767672294	0.10730365868654847	0.32071100537157854	-0.6408204700496279	-1.286245460165838	0	-1.334829892240643	-0.49751486568100917	0.5680090838683277	0.5737932230687085
G	0.43654382570246963	0.42228899161707784	0.10361889113800364	0.3139076024210908	-0.5113518203570117	0	-1.0542893845915036	-0.049726139133957084	0.5066402121992913	0.7696759784602311
A	0.14515270619512136	-0.16414230277174113	-0.4652625580772387	-0.6087255253672067	-0.3561958063170831	0	-0.9169604692961788	-0.5316602321348015	-0.02576565418138513	-0.14660626126699963
C	0.3314891156214937	0.35823085930134585	0.14477854643630053	0.14144740401775555	-0.254347275302608	0	1.4963844042986556	-0.17497730434384168	-0.18585562858338023	0.6614000561973682
S	0.24385366940816633	0.9125777015478227	0.872677623162536	-0.09609978278543672	-0.41598044519232713	0	-0.4214867043854123	0.07559611584566762	0.33427767931548397	0.03760350535658646
T	3.3293150361335275	2.985385945732776	2.32523757864839	2.500414968639749	0.8020022384025839	0	2.061730612352885	2.5955592463767396	2.2289262171759905	1.8411528912317146
V	-0.9788555244789705	-1.0201683694079806	-0.9749386148194293	-1.0847292132966433	-1.4072933696915484	0	0.7465773356884572	-0.4965684216958516	-0.8148141885528527	-1.070051594940088
I	-1.2492572173560141	-1.3614246220021904	-1.3077161446437895	-1.1519244775962358	-1.4048496967222694	0	1.037628792498258	-0.6453601287684809	-0.9867071510110099	-1.153477464695416
L	-1.0279809144040062	-1.2180357968946405	-1.2660472722032874	-1.0027851274052353	-0.18331343048376708	0	0.056055474815868686	-0.7352067868333466	-0.8525892426295145	-1.0580547232580368
M	-0.9254307840593097	-0.8580061904271863	-1.0481946857634201	-0.8546354225840409	-0.08868099686953547	0	0.449917400493923	-0.40714256920347974	-0.7285578746947067	-0.6951501315736255
F	-0.6284811919361711	-0.7115209894037204	-1.0991022120696456	-0.6111977754426994	-0.9109133137149745	0	-0.05084962227899096	-0.6958454951771705	-0.788757012892704	-0.889625510849139
Y	-0.04144631019298568	-0.35461220852100495	1.180917800116298	2.0476675328231955	0.22694661885795658	0	0.1782595624795292	0.10468722899277554	-0.5365687654263053	-0.5082615348042804
W	-0.4750677949423765	-0.4750719845146847	-0.7810390971432225	-0.3900141056788367	-0.7519693819703687	0	1.5694464761090172	-0.3836682030710921	-0.5659431207362251	0.062042684814800894
H	-0.2697697715835978	-0.24727392111983812	0.7971894063565889	0.500943123918355	1.6846372247715942	0	0.19570752218175935	2.6225841697646266	0.11464533642243888	0.0339289488417746
K	-0.13274235335446724	-0.3106342399284541	-0.574057032675254	-0.7750925724664847	-0.07127094997489822	0	-0.4708748513316895	0.12847429183123196	1.7321835957344764	2.1548800954099265
R	-0.033670212467977016	-0.260831761454913	-0.4647520511246429	-0.6350792846720706	0.817620333320515	0	-0.10889841709924263	1.030277341419605	2.1005341331722662	1.5915502322112118
Q	-0.6336848842857767	-0.09793634189585122	0.11617080993507635	0.7726332830186384	-0.04095974725715622	0	-0.07477939393709207	-0.14457659970117562	-0.28121636795778043	-0.006627483256232881
N	-0.2970088463902849	-0.02501121284918981	1.6059825531978154	0.8916563581504889	1.605282239261255	0	-0.73554314205075	0.04885047369604529	0.011833520615312227	-0.2802708758478017
D	1.1471701895436484	1.2411418316724179	0.24912007964184033	0.3621261061964807	2.07982383976069	0	-1.3441220606821274	-0.8807899537915304	-0.9103755435064257	-0.9383275594022488
E	0.6332404151707878	1.0777409526334072	0.2647053745155043	0.32030737815876376	0.46705919964478826	0	-1.2790736430247247	-0.9629921683909547	-0.9198992283312961	-0.9795744756984528
