## Supplementary material for "Proteomic Sensors for Quantitative, Multiplexed and Spatial Monitoring of Kinase Signaling": de novo algorithm script: P38A.csv

Index	-5	-4	-3	-2	-1	0	1	2	3	4
P	0.7498368008416284	-0.25912354254200765	0.36436276388244515	3.5196332044807743	0.22201122990148492	0	4.087674783204175	-1.2276886671715266	1.624169274813444	-0.5717660538628508
G	0.38806605805995353	0.18249263822082137	1.4047047165775597	-0.24983475791001913	0.8612209661876838	0	0.06772643796997767	0.6798939187319283	0.26430209353868833	0.16407853668950464
A	-0.5393850511746043	-0.20099280461891725	0.5826877351027737	0.08894208137446234	0.143808091703602	0	0.2094593677834508	0.09974430827881077	0.4527967904586562	-1.0886458158242571
C	1.4335661950940761	1.3737569688086717	2.089362745766506	1.088675567329375	0.5343966781740649	0	-0.04261383942263719	1.3159474976531917	1.0583416936403751	1.491300990479478
S	1.4599054326305057	2.4770127894640597	1.9394994112582564	0.845145334367005	1.6741383212211547	0	0.3443519332082101	0.7671546620455496	1.0082972144537685	-0.4326274013936781
T	2.376580102744811	2.412554450617659	1.4059107004866505	0.8467062741094885	1.3567028131787164	0	0.4654042591204417	2.3598200141931285	1.667257575938891	-0.17388928336028783
V	-1.2726948815238637	-1.1485593120149686	-1.019477400596478	-0.07324324694429384	-0.9704952663502917	0	-0.34920905240324934	0.017312314547859756	1.0364210957679376	-0.9106539235702983
I	0.17630949032182217	0.16411644636887582	-0.42981885910848155	-0.23097055902657768	-1.2997606672342008	0	-0.36311527248031145	0.651477173999958	1.3161012749918235	-0.06994871929775336
L	0.3340375029497321	0.31854604343690107	-0.6521218930175438	0.2510231933322728	0.9996067404398215	0	-0.3273600385499865	0.1149604549894832	-0.5755637871025687	0.25215137506405066
M	-0.11295221636017885	0.14817418721255218	-0.13370393683038012	-0.024884434510192056	1.4830222832148086	0	-0.32905154479174986	-0.36636679482431156	-0.43520150114703765	0.42847092634483624
F	-0.32076917794575077	-0.32313846877809066	-0.9122294864641874	-0.558914545668375	-0.846529984391548	0	-0.33168092469520843	-0.6963271499970642	-0.2101939721854112	1.9831489360665675
Y	0.31315419065178574	-0.5877200585836323	-0.8150649008595594	-0.6533916340598306	-0.6267922288366646	0	-0.3761464834365503	-0.5367283950191709	-0.22688237861959049	0.8620551764700042
W	-1.3175774078705191	-0.5522582832937274	-1.2407900739598352	-0.6387400126601476	-1.3354720190195057	0	-0.34756601764067924	-1.056254758117061	0.0606449513169741	1.7805131686044822
H	-0.3046402448148028	-0.8420004963189341	-0.29778112799593975	-0.6471444165823432	-0.031784802483662174	0	-0.3589862443634471	0.0795734226938694	-0.667544496591309	-0.524801290489794
K	0.6303155346743893	-0.05541273719805068	-0.5548320996016999	-0.555593571431911	-0.4510345083984248	0	-0.3616823467418359	0.7977191042349712	-1.2212385417221487	0.19941118126639826
R	-0.18852414210500845	-0.5056756198834033	-0.029483835662056427	-0.40258493177204896	1.1034719423366046	0	-0.32123091892739325	1.1465044993821882	-0.43537395663156325	0.857882770203602
Q	-0.8200199019968651	-0.7112165553888758	-0.5959492367712345	-0.46649999589824653	0.09362331072677958	0	-0.39184545579405783	-0.5692823481110367	-1.1686879178419673	-0.5055431570573418
N	-1.1618508903385454	-0.9132335932108026	-0.6100115144146124	-0.5995425561681194	-0.803368967306669	0	-0.3596301731263208	-0.908388405949036	-1.3465935070786534	-1.278546511640056
D	-1.2575169970918771	-0.5452928671871027	-0.7477689156288875	-0.718073449310641	-1.4005892161568034	0	-0.45453530149817967	-1.2997951385154605	-1.1909284248998675	-0.9879270274226847
E	-0.5658403967466841	-0.4320291851110296	0.2525052078367044	-0.8207075430506314	-0.7061747169069487	0	-0.4599631674146494	-1.3692757130462754	-1.0101234811004414	-1.4746638772699239
