## Supplementary material for "Proteomic Sensors for Quantitative, Multiplexed and Spatial Monitoring of Kinase Signaling": de novo algorithm script: P38B.csv

Index	-5	-4	-3	-2	-1	0	1	2	3	4
P	1.1406754491271127	0.4789239847102733	0.9844021915970163	3.590345210135566	0.8315376098474718	0	4.143269497315926	-1.113656517501735	2.2997028368060444	-0.2797193815724509
G	0.5546443217275117	0.2610495610629367	0.8146295771381512	-0.39320387692560405	0.42660401123311154	0	-0.08530106349159779	0.14964411692814225	-0.018502914289455354	0.5702843296963658
A	0.15764317840644013	0.05119556061409895	0.23276814432031637	-0.19153220528412274	0.37816969566539477	0	0.23862215807793175	0.12847314724828668	0.7076427766142276	-0.6243356208131672
C	0.6611424311139497	0.4929974599927576	0.6002175935720898	0.46704843404254087	-0.011302949147270794	0	-0.2025284928698321	0.7808653887624214	0.5018147727428527	1.905753525795949
S	2.0399828615265094	2.736884261080506	2.409187287209025	1.030681010032742	1.5393362942879207	0	0.29933640017319857	1.4711202109664057	1.8098732376786966	1.4798049508217819
T	2.729766123923591	2.502380137669785	2.4633006381649474	1.0433619464610804	2.1586397685899557	0	0.27285883143150114	3.2704083773531654	1.6756349643704995	1.9383852201295453
V	-0.9616009102340649	-0.6313265905895084	-0.4204434009235763	-0.005955318523692375	-0.8858256828841178	0	-0.3059396084859909	0.4554840710256537	0.43862774162471246	-0.3355541269666853
I	-0.798769845072205	-0.662375386509199	-0.23319472758547874	-0.006085309683588404	-1.079410430959279	0	-0.30001503859679307	0.18238327413257194	0.06486477937318177	-0.09267256313993841
L	-0.00525924816886084	-0.3892864660047588	-0.13702452499212273	0.2618367333221189	0.7702264424057563	0	-0.2869601670338807	-0.2001722080883505	-0.21639780718677165	0.3358943721597019
M	-0.5557898324164089	-0.16181337196285073	-0.3465503440732114	0.05051259018633264	1.5566610544993742	0	-0.31739477460036397	-0.48725735808997783	-0.632241741050416	0.074362975248422
F	-0.5443382455971529	-0.9990575864036427	-0.944558818861154	-0.4973528202152137	-0.6105629018730113	0	-0.31431164217438745	-0.8933204964436756	-0.46748045471444866	0.9988571819918797
Y	-0.3969486062804808	-0.818428979399356	-0.8591033503135251	-0.5739011155152538	-0.6612297534127637	0	-0.3416994421639068	-0.1638290980717857	-0.1690575159754532	0.18736271429099505
W	-0.66699875510897	-0.4903547341540773	-0.9118483769057762	-0.6577472756135073	-1.2343049539612534	0	-0.3391352291962775	-1.013492091031719	-0.3026319743643911	-0.12037432409348363
H	0.16331593076549478	-0.5053513873060682	-0.5298058580930255	-0.5355674932289521	0.34029779449424336	0	-0.3307627897343218	0.016279838147636182	-0.3435162259520567	0.3811552666250997
K	-0.6323641491083583	-0.44787425143216303	-0.9132656585270245	-0.6359097133843914	-0.6367875104790494	0	-0.33784882962820734	0.07717461945414826	-1.350443629615915	-1.1821114570935505
R	-0.9827406889453714	-0.8386840931131795	-0.6732688600360697	-0.5958148884177265	-0.6227684148251267	0	-0.3390301013825802	-0.07156631649850541	-1.1019709816571428	-0.9284448235155738
Q	-0.7106833003598917	-0.5087844024321023	-0.2061226035696384	-0.48055408254054865	0.48010481612841927	0	-0.34767272111114156	-0.5155587412413283	-1.0107399084731323	-0.9873164222161519
N	-0.4942190128956829	-0.4731064980076742	-0.5649309640636162	-0.5242989657458133	-1.002269925729564	0	-0.36491592242753923	-0.7433865219631282	-1.2211360946494656	-1.4406694739269477
D	-0.06515035441984703	0.3713306203906088	-0.49901723195587855	-0.5992929963245648	-0.8948635312835781	0	-0.3669374700681414	-0.37546002537438844	-0.3762069724527404	-0.6980637203346538
E	-0.6323073479833099	0.031682161793609734	-0.2653707121014489	-0.7465698627774009	-0.8422514325966319	0	-0.3736335940335957	-0.9541336697138401	-0.28783488882882435	-1.1825986230871346
