## Supplementary material for "Proteomic Sensors for Quantitative, Multiplexed and Spatial Monitoring of Kinase Signaling": de novo algorithm script: P38D.csv

Index	-5	-4	-3	-2	-1	0	1	2	3	4
P	-0.39237906680761153	-0.26407044068072383	-0.10334438311580188	2.4584829880228125	2.8095844405375	0	4.1994353403211	-0.2371457710933283	2.763760223522577	-0.4422637198509576
G	0.45864301388715534	0.19518052029527644	1.205827231191376	-0.3164880706489481	-0.21794809673175758	0	-0.015327623185527323	0.06140580078026086	0.0710649726181622	0.962190142187675
A	0.4007462894511637	0.2928890118042686	0.3216533486030181	0.024944381639232717	0.5911974543692451	0	-0.2527896020479992	-0.3795091865625243	0.6043129242460136	0.7540311254700012
C	0.19962389460648874	0.218594819573411	0.3842823592263425	1.5914082906178437	0.008220435549901591	0	-0.2258131027978626	0.1654393294926238	0.017392400176661615	0.4025069271050749
S	3.136407598655076	1.2075430511781047	2.810855048368563	1.2883769526500493	0.8225496774589395	0	0.15161782341572017	1.3435747363409298	2.3466419534398124	2.105235146698213
T	1.831897485249286	3.0110254020416725	1.7446042035295755	0.7868510187717168	0.9127284500186422	0	0.1822948576452238	3.4051119752718013	0.5909003980150758	1.8881892505035174
V	-1.1116796361962	-0.4328130394656036	0.2628513546520969	0.3000505837173768	-0.9125326194044909	0	-0.23539241122853888	1.1837709186037932	0.1528318715004667	1.0486111441457895
I	-0.48268546508150867	-0.20133660014390806	-0.4970212514800685	0.290932078045139	-1.1490428763819573	0	-0.2998457335265717	0.02061835441219513	-0.270935394866811	-0.1973827921779697
L	-0.36486423020869324	-0.11050215582260518	-0.5621442841374344	1.2143053027400827	0.4243084420237899	0	-0.28686608393377344	0.02038242946263384	-0.03136838247178216	-0.2965004116976244
M	0.07918268223422373	0.3546961287821717	0.03611549913383897	0.2619759254049049	1.6053022406446813	0	-0.29623351073364707	-0.23930090388350123	-0.8056215116387624	0.6429534423143347
F	-0.48228061854854415	-0.44873576434681794	-0.20244537839757032	-0.7430724772423082	-0.6180033280610879	0	-0.3082882127286559	-0.6757383010284274	-1.2620178829103124	-0.06214535160053366
Y	-0.9199618230394819	-1.2049745144759112	-0.24279340605324806	-0.8374375021714582	-0.7449780959376888	0	-0.31091002855817734	-0.10488455179516787	-0.5606946542157566	-0.049125609744864344
W	-0.9520987082070349	-0.9784500851311132	-0.6722688879434456	-0.916551081605432	-1.243114312118	0	-0.3159077569424471	-0.4267428966542546	-0.15089655293186477	-0.6759220503177722
H	-0.1779874633293991	-0.6023176374000101	-0.8215829864628604	-0.7940700366291672	-0.2634233595178738	0	-0.30989523934951535	-0.6403775978927626	-0.29272151053042056	-0.6245653952354963
K	-0.6420307274107353	-1.2126663416521388	-1.4082054318956492	-0.9445519217933285	-0.810888480106216	0	-0.30806007090127924	-0.5740358444565333	-0.9719965212908116	-1.3200425481669948
R	-0.7875232157985138	-1.236943967337012	-1.3592583106496088	-0.8444507188972502	-0.7726563128617993	0	-0.30021743598553224	0.1689209930747416	-0.7017917918742487	-1.653983244726553
Q	-0.500756002111681	-0.1544644457967425	-0.29313020042029664	-0.6491662042717904	0.24094329818563753	0	-0.1435943807487916	-0.5127602303740381	-0.4464295701754647	-1.036507742377365
N	-0.0774903311526783	-0.3082093339163098	-0.7226055697787616	-0.6901499196983993	-0.5871898632824321	0	-0.3040819655118312	-0.9331231712065824	-0.8407249340533235	-0.7379955796817335
D	0.29369194321332603	1.0286377590762075	-0.07024073578773567	-0.7154372487869342	0.14727323835699402	0	-0.3030872198128075	-0.7799365450882779	-0.16534061414439116	0.04030440776556909
E	0.49154438059536015	0.8469176334177834	0.18885178141767464	-0.7659523398641421	-0.24233033274202667	0	-0.31703764338908613	-0.8656695374035811	-0.04636542241481756	-0.7475871406123064
