## Supplementary material for "Proteomic Sensors for Quantitative, Multiplexed and Spatial Monitoring of Kinase Signaling": de novo algorithm script: P38G.csv

Index	-5	-4	-3	-2	-1	0	1	2	3	4
P	0.5974534889523464	-0.09254066050586834	0.2967785468464572	2.2264238602445445	0.9639098764679979	0	4.1752654294317635	-1.0367997264368383	0.5677032799222175	0.9255487565812434
G	0.83151058919304	0.5881629117329886	1.444802519915611	-0.11252128730121418	0.9318035317031143	0	-0.13953718138621465	-0.10959432437584242	0.654210754540353	1.9293940550649145
A	-0.03583244907840934	0.06559806991831682	-0.043941232175005826	0.45233158278110924	0.47222789972513934	0	-0.2561582808994233	0.087940047441701	0.04037516954501163	0.119437552649356
C	0.23454278419045346	0.06616157734315359	-0.012199828632424843	0.5655210224562852	-0.5246802749766194	0	-0.2251679846068715	-0.07734292136845919	-0.28402511963411337	0.3573421944198493
S	2.573250757958403	3.172272360469985	2.2808300224392344	2.302601277810612	2.0834361671966812	0	0.32693782479692085	1.969508599318481	2.9613135872321843	-1.0740610992999966
T	1.8519101448295758	2.0526205846618546	2.468063865246158	1.7415811591685701	1.1403405216926463	0	0.2845251138216987	2.8036379547906405	2.1389398108753452	0.28314322222883076
V	-0.8551925586085392	-1.014973737303989	-0.8935219178047149	0.0702097596363744	-1.3284520339708978	0	-0.2519778272046342	0.3103463489504278	-0.6574123301275698	-0.8971965410156376
I	-1.2056393421896263	-0.7714224543799134	-0.7828671325009453	-0.3304909078799894	-1.5377323520204769	0	-0.2899246289002904	0.24176126237550724	-1.0674596551215783	-0.9726292054879916
L	-1.1491311533189605	-0.6068142617434092	-0.9030521427102497	0.06657449023945536	-0.07458073326523498	0	-0.2861189838421306	-0.3642870504702524	-0.6827885422641505	-0.023447647969337956
M	-0.8300798682055766	-0.4159734473988348	-0.562588393531108	-0.09623544257442718	0.6567445241585939	0	-0.29536013219955687	-0.4783057019785111	-0.6683902110928142	1.302765182088732
F	-0.8695497744425097	-0.9786687809184849	-0.941038813578585	-0.8817543342634386	-1.415221808213484	0	-0.30104773691719766	-0.6552425368695544	-0.5485596681718522	0.8902175344339704
Y	-0.7367011131016794	-0.66356148604735	-0.6257038700657259	-0.879594043976215	-0.13399408217226633	0	-0.299050413975088	-0.030214919816748738	-0.23774510796677825	1.0210956181763202
W	-1.1741931531402132	-0.5777227355153394	-0.8493937207096166	-0.8680727103626065	-1.1394188982777904	0	-0.29187295190009815	-0.5228745212077386	-0.5573848132822803	1.5070518508012243
H	0.256006437332672	-0.2321035895494319	0.1200860059116139	-0.7282712435925398	0.3410799613951036	0	-0.2909899766833537	0.3490510880217852	0.37814016486135926	0.06468870504280012
K	0.639055908310773	-0.06260180477075258	-0.6966764721449696	-0.8937420476506979	-0.030113978601573495	0	-0.3014615847558541	-0.13720265321436265	-0.3825439230789923	-0.5538493018474963
R	-0.08228667310738308	-0.2575035690735577	-0.18451671821338828	-0.6399057816386433	1.279794723934931	0	-0.2942019667593282	1.116819152415085	0.4524946390007283	-0.7442647208563373
Q	-0.4814024055758469	-0.48110128862591206	-0.4213753084512638	-0.554968231566444	0.23041545653028989	0	-0.3049805337243687	-0.41770722904496926	-0.45372663092356663	-0.6384334084320289
N	-0.1888097499294787	-0.16313715760456837	-0.25484851464769404	-0.47005863688684457	-0.5251612198616751	0	-0.31586145335145055	-0.597135843420032	-0.6650320592073633	-1.4709523819046293
D	0.4322442683279262	0.25741458552805346	0.11736198795133085	-0.5026856618554126	-0.947468246613403	0	-0.32153830825027613	-1.1423704226781475	-0.6352236747950682	-0.9827554089429815
E	0.1928438616030314	0.1158948837830573	0.4438011168552843	-0.46694282278847776	-0.4429290348310723	0	-0.3214784226942474	-1.3099866024321725	-0.35288567031107204	-1.0430949557307956
