## Supplementary material for "Proteomic Sensors for Quantitative, Multiplexed and Spatial Monitoring of Kinase Signaling": de novo algorithm script: P70S6K.csv

Index	-5	-4	-3	-2	-1	0	1	2	3	4
P	-0.3158716833972797	-0.5335978084586674	-0.34645529225428	-0.8955067128981447	0.8332622070890512	0	-1.7795492188184034	-0.5506726480833425	-0.34666066343306334	1.4285334688013676
G	-0.3503237809365394	-0.6866921858136861	-0.3350513493534868	-0.7038010563285138	-1.8148389694090925	0	-0.6651747916224837	0.45552635789751156	0.38182854324652415	0.9939893576422326
A	-0.41520596514398167	-0.4354118988187852	-0.22961541584482445	-0.5130241740377874	-1.178293694985768	0	-0.8662032824735498	-0.3921611653212784	-0.7283579654014503	-0.2926946576467103
C	-0.2142910120046525	0.16643317150539827	-0.13146595187459797	0.01597443237720839	0.08099249466280749	0	1.5992361762005392	2.410291400978538	1.5582935186171365	0.9239497681212011
S	-0.003604320083164402	0.7729416502873947	-0.12665264704213472	2.353292235033137	0.03270480716622391	0	1.271564878294043	2.7523246760252946	0.9236329088563746	0.5609424202234449
T	-0.06574636447197182	0.47682994287027725	-0.2240062586455364	0.7046650431954817	-0.0007792256652351993	0	0.6620528339192928	0.5496826734067601	0.14599834252063287	-0.7558841739582671
V	-0.39402833180531927	-0.06400269111932039	-0.31155401248778064	-0.5870052382858338	0.03054419124552756	0	0.23726715687157998	-0.2687048557812334	-1.1243706185202982	-0.46798856436013303
I	-0.3648994208612053	-0.721757354642477	-0.3074616017273547	-0.4408563556562228	-0.964082241637389	0	-0.0453099088440071	-0.40376120270761384	-0.521622553645619	-0.562523518004437
L	-0.2509156511602824	-0.5162580597646137	-0.2774584999635954	0.06470243515550105	0.49522633885562883	0	0.21873966166203732	-0.41462983211416826	-0.256734853009546	-0.7955865297540179
M	-0.42423932577171	-0.2000126337830294	-0.26364198326259775	-0.3111629693420794	0.7868976119726084	0	0.7150801301849181	-0.33626808558230803	-1.0313640021822688	-0.8267674531390707
F	-0.244656647626294	-0.6734804226543831	-0.2800712532638415	-0.3589266502058068	-0.5111095804274965	0	2.146821489310548	-0.505498305701567	0.7719523621156751	-0.5650117629206008
Y	-0.30097184755863354	-0.413561930068565	-0.17215196476050915	-0.12863050145963398	0.6744034941212445	0	-0.0907188271082279	-0.38824859849440546	0.7240537540702351	0.478506654811404
W	-0.22855614292538026	-0.10710779609221394	-0.15370538481479565	-0.43141038896957695	-0.8327045781626794	0	0.7682520743277625	-0.4118075057488764	1.6555527090447677	1.4166294915582804
H	0.21722968351768027	0.15742304215086833	0.0013616612614164158	-0.04099661353558595	1.1547015420753342	0	0.24289688302908985	0.4245291013684112	1.7677956164895918	2.1384146159216457
K	0.8788655376250183	2.27826981904112	0.26658361665500135	1.3840999779346213	1.449517881358777	0	-0.3671250194660707	-0.5765259402425406	-0.23120522241654806	-0.3688909014417548
R	4.023496242989391	2.8485519412703075	4.199668708373245	2.5375709673320808	1.2367871327962539	0	-0.3381149131118922	0.3804099431103324	0.20672884563876598	-1.2771714838945947
Q	-0.04530353434855002	0.021202956423362333	-0.21625447849212165	-0.3403371354421255	-0.1829360289172842	0	-0.869895650360647	-0.6778777729184816	-0.14679981411849524	-0.23547614770822806
N	-0.3019539344247078	-0.293240296390776	-0.2861367242466459	-0.41931216782878233	1.2879111058565784	0	-0.8027567226265389	0.14270398020885486	-0.7090815480236994	0.3724670444089942
D	-0.5815250060474902	-1.322895156080213	-0.4043796014400442	-0.9544845652454833	-0.82439634403339	0	-1.4761456799298134	-0.9979550655556283	-1.585197737445692	-0.4269341917134224
E	-0.6174984955649274	-0.7536342898620019	-0.4015515668155157	-0.9348505617924534	-1.7538081439617037	0	-0.5609172694381727	-1.1913571547442607	-1.4544416224030177	-1.7385034369473256
