## Supplementary material for "Proteomic Sensors for Quantitative, Multiplexed and Spatial Monitoring of Kinase Signaling": de novo algorithm script: PAK1.csv

Index	-5	-4	-3	-2	-1	0	1	2	3	4
P	0.20262652035749149	0.3908457862569171	-0.21850964217157537	0.04850436336189858	-0.9140037839050897	0	-2.100452410707832	-0.6616302131507343	-0.07841322646358932	1.6735798346060498
G	0.7890347158711348	0.7489331644622479	-0.16743898735985094	-0.3352879800153008	-0.6005374325388902	0	-0.4332496708305524	-0.6424348683313098	0.8152568135293002	0.9396654770068534
A	0.6862607581741463	0.4573450211794346	-0.1663450633074866	-0.15439535785215747	-0.22093818221820297	0	-0.480276097870289	0.23025734530746142	-0.7627911145680498	0.1080860154738474
C	0.6544873541164709	0.29730302008130205	-0.14271671051523566	-0.03762075228632672	0.004860290564814311	0	1.4680715583150992	0.7228771145253338	2.276718695872833	1.138455685253192
S	1.7773126041201706	2.116035549872239	0.5720168621753591	0.05395329078718626	1.3760825197935207	0	0.8102634797587664	1.2616020686328775	1.8994995328635615	0.5915759553676243
T	-0.08019070736324567	0.003167286669359026	-0.09601817261136569	0.13892901762812715	0.23030966760950852	0	0.6480591983189224	-0.4044097663352477	-0.8191303205005518	0.138860051839647
V	-0.761349037850934	-0.988148516426979	-0.6597896701992981	-0.198995132453054	-0.6361160661597561	0	-0.2438596671971313	-0.24278246137208154	-1.1104227346441342	-0.769013464180843
I	-1.0936242783779373	-1.2024256461271408	-0.6840134750638771	-0.31844103433245785	-1.105030286172502	0	-0.09347139058405216	0.11606690584025633	-0.9831076864205947	-1.1161495290527765
L	-1.135570716851862	-1.1615305781016567	-0.6787694999406004	-0.4402174969787723	-0.5104388143808074	0	-0.2509060634584439	0.08084619834628416	-0.003394231799506893	-1.1266624541303207
M	-1.0152665200781286	-0.7192963952926997	-0.5993751129737849	-0.449907137759335	-0.26410595369234957	0	1.2845600008676068	-0.05313294305630265	-0.5896074525818283	-1.0703443418069334
F	-0.818215611127925	-0.9688054614094802	-0.6234155057471401	-0.45920814525403814	-0.8001016694676135	0	-0.1885150784930965	0.19362135790096824	1.3061909389738198	-1.2558364731964442
Y	-0.6438535177921962	-0.8794064674127255	-0.47695110782560424	-0.28465411447279426	0.41407159900172374	0	0.3133526119202145	3.153928372143029	0.8105374652330035	-1.6506735833791437
W	-0.8423772982826505	-0.692405770862987	-0.35455134431100643	-0.443593003215815	-0.35776130265000916	0	1.2464316935363535	-0.1371875533414773	-0.06798074704910277	-0.9678204622759771
H	0.20121162874619966	0.1719546774355843	0.4353959368424582	0.2442603833254173	0.7248436023264975	0	0.04407864848766555	1.1165067472765562	0.5714080882233938	-0.2442236992364911
K	1.7228006154038749	1.4513369261493283	1.4858232043764472	0.21206205942630635	1.5720399085174863	0	0.2779285888415062	-0.8880446353987903	-1.2101216876649485	0.26199272168161003
R	2.069763189481396	2.0882275118509592	3.6131993881482165	4.112950941021163	2.7277946942573585	0	0.9894409223313533	-0.5081798644457204	-0.9138722878315093	-0.3312819066005745
Q	-0.21428042562999355	0.02961212658446315	-0.07365347598044046	-0.23394184828526984	0.15916990360656502	0	0.5696977159120151	-0.5622121822387116	-0.6630716795779571	0.786233174434444
N	-0.07678082260991448	-0.1271698222747197	-0.059614207761772064	-0.3409071719682325	0.35453151599848975	0	-0.43392850588004656	-0.32267163343825433	-0.3265331406130014	0.3904632719137354
D	-0.5949623330924546	-0.5361895581062086	-0.5172707201650069	-0.5574510007153305	-1.0391162685501274	0	-1.826412708290732	-1.1519855832367663	-0.3806594792396547	1.310931395957055
E	-0.8270261172136406	-0.4793828545272393	-0.5880026956084357	-0.5560398799612146	-1.1155539419406162	0	-1.6008128249773315	-1.3010344056273668	0.22949425425851705	1.1921623303254523
