## Supplementary material for "Proteomic Sensors for Quantitative, Multiplexed and Spatial Monitoring of Kinase Signaling": de novo algorithm script: PAK2.csv

Index	-5	-4	-3	-2	-1	0	1	2	3	4
P	-0.22361785261122538	-0.1902160396805974	-0.13795602728517267	-0.035656597320081515	-0.9510113007148634	0	-2.147303055048187	-0.7686082962373163	-0.3121140380491484	2.6994165609489404
G	0.43068453088358993	0.1393854275900759	-0.14155500753271666	-0.3456638908299034	-1.1317858468600792	0	-0.33129368093908457	-0.7326716770122537	-0.43587458285344605	0.1358824510898768
A	0.06537327659348166	-0.11855564543937368	-0.28281097249354525	-0.2593934709344134	-0.6722252155018297	0	-0.6502499238570351	-0.37101529541137085	-0.7357484664052364	-0.9555731092932139
C	-0.03019284709717105	-0.047527533947076206	-0.1198995920942314	-0.10970463003368086	-0.3943165889060458	0	0.5121314841872089	0.19242823795872976	0.9361761657223056	-0.3943881255728237
S	1.0581251583310032	1.002485483374709	0.17993666252235663	-0.04404047333632052	0.9236224004469544	0	1.0490295396709926	0.5014050391373467	-0.08233058857999778	-0.4900041173113419
T	-0.190913452807229	-0.34068519156955795	-0.11798034522230808	0.010925428100174293	0.13617820536051847	0	0.36145267304454587	-0.419743644390451	-1.2546821598736166	-0.667802532392085
V	-0.7758970202469042	-0.8856847905731285	-0.5890145079461967	-0.23451909212720942	-0.8188492326632651	0	0.4106393298249708	0.0038921552255838463	-0.30226065308820915	-1.3603076264802474
I	-0.6633841097937592	-0.9269366928071945	-0.55347075485795	-0.25953967169327213	-0.7110267594804442	0	0.47200178339956955	0.4219199207536956	0.1350641895239191	-0.7907500828812869
L	-0.7439420100641034	-0.7753911804999618	-0.5828863960928565	-0.40536725430753257	0.5444817965714641	0	0.29607961834362495	0.7277469105171858	0.4705187061240389	0.2548070279962336
M	-0.8272820460497955	-0.3495338360420678	-0.5323585607757109	-0.3883823851222565	0.5199945091014332	0	1.5682757172890873	0.26884383153139363	0.2525819974457267	0.5453954438333594
F	-0.5169721729483482	-0.7762438450773321	-0.3988769466680616	-0.35581913340723614	-0.1849605039066848	0	0.355204030617039	1.5154809481650406	2.6959356411146063	-0.25127759397646665
Y	-0.3866699732259122	-0.47211457118785943	-0.26220345252593835	-0.113080893889272	0.7724235580916841	0	0.4757253700267035	2.841062571377961	1.4722465304888026	-1.105520131864138
W	-0.5214720999046185	-0.3439928842826756	-0.05783880105120952	-0.34161578253001434	0.05688935946867167	0	1.5832360497303748	0.34895030841871527	1.1693887205990876	1.0939716018737788
H	0.3407189850564181	0.2054640229416136	0.2718297648350068	0.30453937109862084	0.9243953910253767	0	-0.12175608073522207	0.7799576539788886	0.5121264336953812	0.541951941320646
K	1.879236170320135	1.5494535287081583	1.051301423038313	0.09101073561530944	1.3011190127722434	0	-0.08578928350140762	-1.1156390088056694	-1.2836795172083817	-0.3332835062436331
R	3.0671824439808977	3.4111301612722484	3.892345881605384	4.154146024832398	2.348329235737365	0	0.3902147168775028	-0.7017024093750317	-1.1675653440828972	-1.1286231075587991
Q	-0.3126294572705116	-0.30578971936967564	-0.22847360171287145	-0.28224190623377576	0.22823980529370497	0	0.047107048013154726	-0.424165388855113	-0.8315519997492256	0.6610332462327129
N	0.047241043386370786	0.018716877632437463	-0.026973886885702493	-0.32887860144070735	0.20496848205028492	0	-0.7984358545235335	-0.5493075896180648	-0.508932707750604	1.5818407226583164
D	-0.7030678691116181	-0.4614873424712802	-0.6571094160542942	-0.5367974340233287	-1.4834050593721568	0	-1.7876203651510296	-1.2386501145493678	-0.47923116639749425	-0.04412014363979948
E	-0.992520697420698	-0.33247622857146164	-0.7060054628022949	-0.5199203424174991	-1.6130612485143347	0	-1.5986491172692727	-1.280184152809903	-0.25006716067561685	0.0073510812599823635
