## Supplementary material for "Proteomic Sensors for Quantitative, Multiplexed and Spatial Monitoring of Kinase Signaling": de novo algorithm script: PAK3.csv

Index	-5	-4	-3	-2	-1	0	1	2	3	4
P	0.018610614353354385	0.07215972794672876	-0.2635087226252859	-0.16367293842540065	-1.0793870539201482	0	-2.0514758432987255	-0.7873045627090881	-0.2726881784128621	2.706220797019984
G	0.33560525648314127	0.4754932243331975	-0.259904176717985	-0.44365525739177614	-0.8114708081965798	0	-0.863000475396929	-0.8667139881443041	-0.2987697726660574	0.7317638541455892
A	0.5112641208754928	0.4806057914465657	-0.05184778851514341	-0.12988178915806936	-0.14854465229813527	0	-0.2806804977946856	0.15230108186587357	0.029285790916296423	0.3616909989074279
C	0.5117447172731423	0.5832200817234506	0.014679669940576017	-0.012927507261877294	-0.05766956145079587	0	0.9847737840679196	0.4252301473901521	1.3481166957590494	0.7910805391163642
S	2.103036508473585	2.9940571364820663	0.7048196041220817	0.1789240295678093	1.353401302278613	0	1.1500399368690668	1.3957378273548138	2.2952939898178335	0.9181956454364827
T	0.14904146965831694	0.398046868069173	-0.18105916557929125	0.256117955737025	0.08349113199740163	0	0.5744848195203991	-0.25482471606717877	-0.6847433636370855	-0.27655573361193847
V	-0.6644896443268774	-0.7709389154597237	-0.6686900097097817	-0.21657745442619147	-0.3030239612288353	0	0.1215977900730844	0.12931572735631386	-0.3600239514493001	-0.6524568524470681
I	-0.9005210368880575	-1.0502346529950792	-0.69184783359195	-0.31074523746453103	-0.8498672614391627	0	0.47597949813478124	0.2852662708461593	-0.24442849831476626	-1.4691931015529163
L	-0.9130415330496321	-0.9189450464489992	-0.6089252247781058	-0.4510441790064768	0.19083574606439851	0	0.07698949888600459	0.2504040297895832	0.33488343580030117	-0.67605376478133
M	-0.8203593152861036	-0.5133717988967895	-0.43280715818681975	-0.42041955309924567	0.23596953035578955	0	1.1410634374413384	-0.010772982234653197	-0.08556296063759498	-0.49796403153822516
F	-0.41935371790482967	-0.8239890698118422	-0.5669756681458848	-0.42650162418983384	-0.7171477040992955	0	0.18753104272538215	0.6491815937051528	1.3828972693837085	-1.0341637284550194
Y	-0.4679521721158901	-0.47510438684016854	-0.3124968522327991	-0.21750491164935798	0.32207617998803506	0	0.5667901196421479	2.812599137078426	1.0857986387123582	-1.6195106691551788
W	-0.5497257372811052	-0.45259552511480605	-0.1537133504114211	-0.4634593977018517	-0.1420715342547198	0	1.4309452316198579	0.12782812668908597	0.9152851800308787	0.18779473186182805
H	0.03663328820532815	0.3961074222676756	0.3873978544207198	0.43665054463560843	0.705948170802837	0	0.061976731306126936	1.0519273453611362	0.6629172704953488	0.7830898582874036
K	1.5000109418205123	0.38986997448203287	1.5671062797148505	0.20149981415303928	1.4757232731466134	0	-0.0003987231023692333	-0.806034676558747	-1.1559655665513175	0.11620131189817579
R	2.398825272222249	1.6552629998346575	3.5317095085915553	4.056496851326748	2.6430079821091796	0	0.6836900599617678	-0.3877929771857332	-0.9287198639736369	-0.5014024591435181
Q	-0.3065482623475984	-0.13272041935679113	-0.19136678260995366	-0.24153424135425544	-0.06955740315587192	0	0.05804613732164089	-0.6385204949060747	-0.6475049509304989	0.9718680654840037
N	-0.44542931634853183	-0.3085427561903426	-0.26037773593661434	-0.3411083368958308	0.03148576426207638	0	-0.7615601151533408	-0.6395142767764058	-0.8128696532469272	0.09736163437365385
D	-0.9803319398253779	-1.026629044468408	-0.7671443336912701	-0.6499312051167971	-1.4035984069344922	0	-1.8564021376592255	-1.3808087878956703	-1.1407896463911675	-0.1724711394934852
E	-1.097019513991117	-0.9717516110025948	-0.7950481140574766	-0.6407255622787337	-1.459600734026906	0	-1.7003902951642442	-1.50750382495884	-1.4224118647045632	-0.7654959563522372
