## Supplementary material for "Proteomic Sensors for Quantitative, Multiplexed and Spatial Monitoring of Kinase Signaling": de novo algorithm script: PAK4.csv

Index	-5	-4	-3	-2	-1	0	1	2	3	4
P	0.0751979002735775	-0.3676132908801384	-0.26562490683224343	-0.13932761918829656	-1.2554596399758773	0	-1.202765006485841	-0.4236504968278187	-0.4815179177277818	3.573350216480064
G	0.9348402301986254	1.0515562683479927	-0.2124811975920021	-0.3194774167312779	-0.7541733617840917	0	-1.0304393145075723	-0.38061032219657764	-0.24966680259505314	0.330790268569781
A	0.9631082639589911	0.3744034791725104	-0.21616858448028992	-0.3035879396843174	-0.4028169206014718	0	-0.6797365921834495	3.347620294503436	-0.3844194469621588	-0.31058042466979496
C	0.7433857801846759	0.05138253979968615	-0.14311223175608753	-0.2416469862396052	-0.39499138941167156	0	0.23270175437340973	1.316623048677997	0.4247058117599483	0.09660539930782099
S	0.0915470783551585	0.13224846601631254	-0.08399389436696458	-0.023813040894205505	-0.2117786869389257	0	0.024839496807453055	0.9767189721533277	3.8704500781075124	1.185810629930807
T	-0.6850903664054306	-0.5516971186931448	-0.4014810572915172	-0.2500079341991663	-0.6035639945304806	0	-0.504143605756615	-0.13926577239575727	-0.13990276566231818	-0.16658557245048264
V	-0.8219920968028088	-0.9829064795472506	-0.524893085167684	-0.30208877260685896	-0.6738498421522827	0	0.7418249964025803	0.8558859915416666	-0.1651689898380907	-0.8178212152575585
I	-0.898051713551984	-0.9973068336161914	-0.5227840442597058	-0.30107967223619003	-0.7023823621758745	0	1.245464647093488	-0.0022935779439692407	0.17901313519440779	-0.695474327824668
L	-0.9536584988833493	-0.7465162638072063	-0.4508352814822593	-0.3196201058162021	0.3948970578812001	0	0.611314075694055	-0.41778384413824166	0.16025343711868287	-0.7318904462334159
M	-0.939658396030455	-0.23523618542544095	-0.34676048370655105	-0.27816178372160594	0.7429914770960853	0	1.5076934573481056	-0.4943531746296152	-0.13074492733202503	-0.4536428970848552
F	-0.48995733864187285	-0.4387104415043136	-0.4034127060117442	-0.22678225059082605	0.18207787312480217	0	0.4811258042911849	-0.26154621154924185	0.7012993194537044	-0.6219948033431686
Y	-0.13531545787413277	-0.15127043517418773	-0.2970269608060844	0.07550545104103804	0.6090072117048457	0	0.8994636341131168	0.5389750102720964	-0.006026588148186306	-0.39837119383432396
W	-0.05229129720574611	0.8106359703224392	-0.08144103625424837	-0.23952929275286317	0.41498319688269386	0	2.3222614180657457	-0.29989602775894925	0.28660833009379355	0.6007525356190974
H	0.2874161260187	0.5123475110288349	-0.15351250539695016	-0.08068675315130491	0.6692393332416194	0	-0.1403404535081739	-0.4267411222975041	-0.09928018073802825	0.6653261433588079
K	1.7235410969174585	1.5215138952137917	2.0970184050048672	-0.09718058369092222	0.8611848989372783	0	-0.5731216867320428	-0.7795822214895207	-0.7767109202399386	-0.6411264373357769
R	2.642345020898259	2.9128153007560322	3.4948654771302046	4.218342036704295	3.1803377545270624	0	-0.04158748436649064	-0.753464945889149	-0.6942947162587888	-0.12015029770722219
Q	-0.34422844194572416	-0.26660456096358787	-0.0016068742000253991	-0.13590646909831344	0.18610966031037907	0	-0.46087503169618915	-0.6318384009863187	-0.6151323954693041	-0.012694834120905545
N	-0.005715085464600967	-0.35273152827232646	-0.1829992086419975	-0.299782935063541	0.012579225841991254	0	-0.9685690675185165	-0.5350184475841506	-0.7792652836602679	-0.3490421624755186
D	-0.7570138658117616	-1.126027282722442	-0.6373416831865967	-0.3655035399833505	-1.0378314293673434	0	-1.2290900067399715	-0.6772139608925588	-0.6382779419458648	-0.29337780310527933
E	-1.3784089381875777	-1.150283010051368	-0.6664081407021197	-0.3696643920964864	-1.2165600626099407	0	-1.236021034694276	-0.8125647905691505	-0.46192123515024297	-0.839882777823406
