## Supplementary material for "Proteomic Sensors for Quantitative, Multiplexed and Spatial Monitoring of Kinase Signaling": de novo algorithm script: PAK5.csv

Index	-5	-4	-3	-2	-1	0	1	2	3	4
P	-0.2955583074761279	-0.38257920661629713	-0.3786915226571453	-0.1870078233000501	-1.2844098089304963	0	-1.3316043414259844	-0.35408149950613116	-0.15230738078030423	2.9998018791851906
G	0.4714330161424995	0.6997916362559033	-0.1412463155324767	-0.36641655849275834	-0.6061797252437126	0	-1.0578003026861535	-0.2815106751996509	-0.03865939135403362	1.3916621504276347
A	0.24105128836302958	0.22162918695087222	-0.31099720907896716	-0.3286881818357781	-0.3299861435022144	0	-0.7886908220442148	3.1311235669499573	-0.33615415702441	-0.4913902174946125
C	-0.11478885879306529	-0.07737755196747434	-0.17378281102543522	-0.25823200448659905	-0.26785231952521876	0	0.5139840106641448	1.4205674494387122	0.26041401485377563	0.47060943999444593
S	0.05629038330938473	0.3933670394590758	-0.08515321552006609	0.020480322574478755	-0.016737085172103153	0	0.3401536762161663	1.3468150079727101	4.065285141811876	-0.5976410460342263
T	-0.3914234590121663	-0.7486146704763487	-0.37060328723807356	-0.2640039620312798	-0.5641596960841387	0	-0.29982631050694486	0.18113797349776278	-0.03951874744327818	-0.54630399761167
V	-0.6415665410913246	-1.2460943404788904	-0.5620358238058466	-0.3109148087907831	-0.8165006605151884	0	0.8450623838328029	0.8476331989511198	-0.3006780921336671	-0.7735135163535255
I	-0.6771190100738773	-1.2330702273503207	-0.501722149985119	-0.31492053884095417	-0.8042644892281017	0	1.2728199615144966	-0.22323559547509286	-0.3246411577502246	-0.6264054604525032
L	-0.6323204020399865	-0.577484691672545	-0.5087451710368874	-0.34307945091536257	0.46313810632022634	0	0.7318997364293056	-0.4204104974291062	-0.011771479857762729	-0.658584129806093
M	-0.5002641834267998	-0.18437689583627995	-0.3886382720997744	-0.30352441480191605	0.5694337765079938	0	1.278897805067452	-0.5486762653109262	-0.1652313445458886	-0.459869866399131
F	-0.13880028684865076	-0.34118680911226096	-0.37206559425012803	-0.21605572165302328	0.15331394659822276	0	0.5531098088407485	-0.257817594041263	0.28360742779505266	-0.4537300953705167
Y	-0.016277986794566313	-0.17280481189266553	-0.20799836594202908	0.41742697136024626	0.7476615376080968	0	1.1452067185474992	-0.032030972088270486	0.02226592891889422	-0.2951028718228235
W	0.41444839532974403	0.2824880959909174	-0.06075897907432846	-0.2624629529272508	0.3066017173228595	0	1.8847479279598975	-0.14642970724282142	0.15824204439296827	0.8973915872826155
H	0.6134137860568203	0.5116336719560953	0.058074252732627785	0.08027403341374281	0.7197626499718739	0	-0.1439245617753159	-0.24436545255318415	-0.1481037052387063	-0.012032189065210265
K	2.388627780300881	1.6573703816891905	2.2479472223481545	-0.06502436144014524	1.3711984519720442	0	-0.4846809369571572	-0.9462563653080858	-0.7238721105971385	-0.07984850236791087
R	2.5456662462496378	3.0505546940315065	3.3751876733135715	4.16221486754861	2.895607678250133	0	-0.17387976681422104	-0.8265603337267924	-0.431687246283638	1.3648909150966206
Q	-0.49881568159615425	0.028631861193479897	-0.06347549458888326	-0.24852449097426246	0.03334886696695915	0	-0.5526514814098837	-0.47668717980530934	-0.45552881763120967	-0.052243855187566475
N	-0.017420024404261516	-0.10090075179735261	-0.20936593550031765	-0.3479263455209184	-0.05706263881648873	0	-0.9803279307706113	-0.262457274669749	-0.6366608554571863	0.0775396080870608
D	-1.3763363387556768	-0.9782982984722806	-0.6803556919744475	-0.42991898322243777	-1.184529327000085	0	-1.3915320001937361	-0.8130744135634211	-0.6951795774787669	-1.0033902333872826
E	-1.4302398154393396	-0.8026783118543225	-0.6655733090844287	-0.4336955956635591	-1.3283848375006624	0	-1.360963574488292	-1.0936833708904585	-0.3298204941963525	-1.1518395987204983
