## Supplementary material for "Proteomic Sensors for Quantitative, Multiplexed and Spatial Monitoring of Kinase Signaling": de novo algorithm script: PAK6.csv

Index	-5	-4	-3	-2	-1	0	1	2	3	4
P	-0.4452992567636943	-0.1838641931864959	-0.39527978947947173	-0.25985061299040807	-1.3257502649652109	0	-1.364016689181615	-0.41704627997107246	0.0656876249482079	2.3805216877014264
G	0.5524860886836794	0.7344053601353678	-0.4033435711807509	-0.3667335018643683	-0.7160312251877359	0	-1.245801935189167	-0.37005012775297613	-0.06278409558593531	0.5891740110767292
A	0.6209298182106409	0.5427628902176631	-0.1972488210069839	-0.24749932627856644	-0.13004633671993351	0	-0.3730821641492898	3.8461115270868347	-0.08870211131025237	-0.02446204745718486
C	1.4895338211475513	0.8350422946017273	0.08158601245414596	-0.09386227857726381	0.38409855472869503	0	1.3759402838332455	0.8947038577082901	0.4511649175554954	0.6283982699974832
S	0.5373727683482096	0.8726803267098667	-0.16846440439338398	0.00732951994892478	-0.1503422839507289	0	0.4785905624160162	0.8927706078702813	4.132285260935731	1.5253038581085578
T	-0.6009562494421551	-0.3841428780150897	-0.42258760909301285	-0.23793995429779569	-0.6181934804710878	0	-0.40994712234396297	-0.1423918363216377	-0.20942488867737086	0.7740720508320434
V	-0.025357218289658052	0.5469419379258726	-0.2200407506699078	-0.26054632118727555	-0.7004386618862052	0	1.0549825068305088	-0.09230411252581519	-0.3677163626437775	-0.8309047154053723
I	1.2764394066763858	1.0053747651670661	0.1366939531799983	-0.11128473469350586	0.30068018081249137	0	0.9566869816269695	-0.31880214392804584	-0.3789513468675411	-1.1773527450755252
L	0.41113073456033034	-0.40070791694875935	-0.16221854053141085	-0.16970418032036108	0.581055498697255	0	1.088418978873983	-0.27792013176310265	-0.14050551280669493	-1.213729066765105
M	-0.5037123978223085	-0.2660968724101039	-0.3042556715772613	-0.2822283654375232	0.18767726017106526	0	0.7313361716529043	-0.3603520906169291	-0.20732539709594983	-0.7416309373437708
F	-0.5692374751989404	-0.8141809140860934	-0.32119502508397535	-0.18993875066292398	0.2587056457314056	0	0.6105165035176956	-0.2445354229603192	-0.2719604155453099	-1.0467243232211594
Y	-0.9855305909388219	-0.8914642755233294	-0.43085064836531206	-0.12798627239012647	0.41157376077494384	0	0.6914581899720034	0.20064274341680624	-0.17942053017311957	-0.685439131274213
W	-1.117910056871295	-0.8681542342411664	-0.3965924909774416	-0.3113031117788149	-0.1706700729562824	0	1.5232291518869723	-0.19460237465785252	-0.35948601593551577	-0.5649164805672571
H	-0.47169228064267327	-0.27263268053014805	-0.20903515232981917	0.07443067731719845	0.38223899508282355	0	-0.14169243889013716	-0.2937102124532521	0.01826512977271649	-0.10578852158942698
K	1.8784995068870536	2.0199570994238782	3.187087210923978	0.002440459172243656	1.4977830243621402	0	-0.2957647460312225	-0.46104855039672005	-0.45327075633309627	0.6556071582400976
R	1.6882306047572453	1.85138403696486	2.48346813814709	4.200230351361018	2.9807082520651664	0	0.052667797605692256	-0.3928769742461205	-0.28578702254724664	1.3343051707652134
Q	-0.8062850078380683	-0.7079561962112744	-0.2864230414597245	-0.28533924429126317	-0.40363015784629763	0	-0.6573110194051757	-0.5213964152518126	-0.3554470536341062	0.22795176231918318
N	-0.5082325418686139	-0.7694859021095769	-0.475161473209643	-0.38604202713011954	-0.1371329005910912	0	-1.0340713149707221	-0.3620822077268215	-0.5576410108101345	-0.09208821014887923
D	-0.8895795977236174	-1.5607298178006552	-0.7306887057939593	-0.47475163368842754	-1.213953086194624	0	-1.5286327401941218	-0.6286322757770157	-0.5726083251818362	-0.6338857540850781
E	-1.5308300758712452	-1.2891328300836093	-0.7654496195531534	-0.4794206922106412	-1.418332701656788	0	-1.5135069578605753	-0.7564775797327183	-0.1763720880642647	-0.9984120361077605
