## Supplementary material for "Proteomic Sensors for Quantitative, Multiplexed and Spatial Monitoring of Kinase Signaling": de novo algorithm script: PDK1.csv

Index	-5	-4	-3	-2	-1	0	1	2	3	4
P	-0.13781831677736975	-0.03338959299014391	-0.07356904902970171	-0.6022852497763908	0.10982304779774686	0	-0.46919058490389326	-0.7760622683326002	-1.0395848574687596	2.416902295160811
G	-0.056987691581858894	0.3804377586488263	-0.013500578945578108	0.043837417158197445	1.4853227871285788	0	-0.38016328892675094	-0.7919207401836877	0.37253722514788934	0.7011857936344714
A	-0.1593347187977633	0.012199809591663155	-0.06969940210978853	0.6794847655687859	-0.6288036168532447	0	-0.4114450407517593	0.034830368867816014	-0.5149287046685547	0.01854468027548428
C	0.36409215630182434	0.3540087621934939	0.19655991267392733	0.8864705311321077	0.009126038220327199	0	-0.16927240961624	1.0014578457686	1.5318713728168536	1.5254868760554956
S	0.7202017739158822	1.2579985184224591	0.2460740756640606	0.358049844858687	-0.3362690429073356	0	-0.3057701682142413	0.8232096791002399	0.37351995119705605	0.40379436063035357
T	4.0436125763155175	3.7502874603748393	0.8481709929357639	3.384806218378747	0.014454422126463331	0	0.21451494923099626	3.3732368693710204	2.5700947244818275	0.40684598855842213
V	-0.08106408139828604	-0.13212902159261933	-0.42926680551598523	-0.8487925724931261	-1.1458396581510075	0	-0.3511357708575646	0.09768404142451781	-0.18373191133348293	-1.0001800024799885
I	-0.3331247932862823	-0.5483596413792821	-0.38943309994557673	-0.8042233564089635	-1.1051053352231395	0	0.18034189758873784	0.008079932144275865	-0.02668775998516844	-0.4332322787223818
L	-0.5058035130011479	-0.6666558067575229	-0.40444650396778453	-0.3242413446629332	-0.12645824136104059	0	0.18851447767581833	-0.2811665277122916	-0.3773153569449166	-0.10584361165701484
M	-0.4670463417256834	-0.709747125246831	-0.41047939981184356	-0.5394521898401929	0.7877724345891879	0	0.9845768713635653	-0.06378523667048973	-0.2416538752451995	0.007295717502515893
F	-0.447312122560382	-0.42383659685245645	-0.381790538221434	0.37527984878819814	0.7866406340680882	0	3.938382277167108	0.1318897435007127	0.7857169201791147	-0.19899969986822544
Y	-0.3135663832761421	-0.26903629272375656	-0.430886977880544	0.31991633190067736	0.8444796640984509	0	-0.15098879709473934	0.7288328347828926	0.5976367404430147	-0.4842275766265052
W	-0.3966770782653419	-0.3310433922019389	-0.4491265972217132	-0.29848613004792607	-0.41734759368392904	0	-0.3022040658021015	-0.3436981645138946	0.6877259998719262	0.7290674709737398
H	-0.3967814739137573	-0.36081243833965093	-0.2790968983296646	-0.26682503046283856	-0.14137019428548492	0	-0.41876592824334785	0.19904933687174406	-0.12275670363214328	-0.06257850790029808
K	-0.3531179939639989	-0.17239419282039842	0.19549948232708847	0.09397121213437114	1.1178374788286616	0	-0.20507782838998126	-0.3345985901005901	-0.3417850551414949	-0.10043301269716066
R	-0.19841196024804003	0.13342515555812265	3.954400810022393	0.7096705101012889	2.1334850034821717	0	-0.12148249675725645	0.03228050627359784	0.7465464561714523	1.2259512493517728
Q	-0.5490620296114487	-0.5981765708868566	-0.3085882379584234	-0.3920312800817889	-0.5077027104008507	0	-0.397277330970196	-0.8389561265476306	-1.053427255818451	-0.981358348936546
N	-0.4606274433542933	-0.6577342584575406	-0.4409949405306308	-0.40886838515398766	0.39451198752861316	0	-0.514352829561339	-0.7672627101355843	-0.8732668517265114	-1.2956402293055809
D	-0.01082904091447868	-0.48160668781039073	-0.7127495089873401	-1.221116328660244	-1.634836084993269	0	-0.671627170422661	-1.0388406920508682	-1.4770673224089637	-1.429074226545094
E	-0.2603415238569497	-0.5034358467300158	-0.647076735167224	-1.1451648124326725	-1.6397210200089898	0	-0.6375767625141534	-1.1942601018577803	-1.4134437359354917	-1.343506937404271
