## Supplementary material for "Proteomic Sensors for Quantitative, Multiplexed and Spatial Monitoring of Kinase Signaling": de novo algorithm script: PIM1.csv

Index	-5	-4	-3	-2	-1	0	1	2	3	4
P	-0.1142632458039384	-0.025197484749531197	-0.13139885493449144	-0.4663890269664367	2.0850960117169497	0	-0.527264386897583	0.22112568514190653	-0.5202119148585523	0.5997008945354614
G	-0.1148379146818075	0.3788714303620362	-0.22397842932470996	-0.4584568709702968	-0.12739958731137	0	3.7343943010309486	-0.39260713213428533	0.30758971036232596	0.3352146125580232
A	-0.12792642244698213	-0.2767064091118066	-0.24991643843618128	-0.3082924157108325	-0.2907063231117651	0	-0.26131982201937204	-0.26963213674246983	-0.7704350295871752	-0.21694226693242483
C	0.12022585948353649	-0.33919571951622024	-0.22527832916005927	-0.33625614981754276	-0.7224699629560742	0	-0.05643735813701591	0.23907179198629736	0.42304857450497674	0.7448851270022881
S	0.8691067040591487	0.45810444581568577	-0.10417333802890275	0.6089913394749267	0.600952391381476	0	0.9712111171434313	1.358908941394101	0.543233004588203	2.0421008020279277
T	-0.25814229426002927	-0.23348960863554916	-0.27104385714141777	-0.05353261442189775	-0.3164774059428712	0	0.18824238603021823	-0.12166874543448859	-0.3075770623556777	2.238578016086396
V	-0.8320490842435643	-0.8015617441251114	-0.4229489885658532	-0.9281498705465037	-0.8982568588183779	0	-0.5949376708473424	-1.1385695251517292	-1.3431737256837437	-1.074254680899336
I	-0.5117055242965313	-1.078913346662312	-0.4393092142990466	-1.0827113864803233	-1.240200177524901	0	-0.5213622865606357	-1.2631847030070762	-1.5185229832804474	-1.2449673204888827
L	-0.06292264268876925	-1.0891688229436813	-0.41911286781828916	-0.9790097558036459	-0.679329093113547	0	-0.7255973720039175	-1.1932832956472432	-1.1236860478505886	-1.058579489082782
M	-0.7468495617896698	-0.33008764200398627	-0.38432785170290285	-0.6398406927850119	-0.5798564642208832	0	-0.44537469598820617	-1.0947846793624008	-1.1134752548294145	-0.9510957857842058
F	-0.5191520165919429	-0.9948129293102564	-0.3963587028677413	-0.6839282401234429	-0.961735516522496	0	-0.4526934889056574	-1.2814804547706062	-1.2278043865264194	-1.0423129285291095
Y	-0.592644470721415	-0.8635013464338251	-0.3518731462962408	-0.3113927560790776	-0.2922459259479866	0	-0.7697877246764265	-0.8001208578228113	-0.4033469359027652	-0.9411739061288926
W	-0.37318612161319425	-0.7216134191664486	-0.32502060454185305	-0.0768270551790791	-0.9817838671754305	0	-0.8577547616785512	-0.7249352641246978	-0.4020241001457465	-0.8137742152769883
H	-0.15227000015711767	-0.055145010933617206	0.03188581208358433	2.2594179648936112	0.42831020540199555	0	-0.39122449377259544	0.6035557320434242	0.43990789892189275	-0.3636718036444182
K	2.0373319929956564	2.76489910490741	0.635692219229419	1.072087254846521	2.1313998716870572	0	0.26699017088917415	1.0683523672330761	1.653349589059688	0.2623265743631469
R	3.2652729909470484	2.1292313284843547	4.124268509709849	2.2448145365735273	0.9292403672543352	0	0.03832273451515893	2.0324100488002856	1.4835693580938014	-0.39298126423540103
Q	-0.1997687204789878	0.40979509442241646	-0.04059417490700604	1.0537285245199421	0.7155810357931532	0	0.495871731069016	0.4607732182159202	1.0979665085050867	0.44221647744805115
N	-0.45633065463845246	0.7119881386791248	-0.156225019758778	0.6374624448723186	1.3145738780304912	0	0.3706677690007909	1.254700144078442	1.0799813553482804	0.22073973807032837
D	-0.5666077091504592	-0.3257792986523261	-0.3479988378297783	-0.8211166903415462	-0.5470943726008086	0	-0.4824438858308977	1.0296747244798155	1.0514153378646771	0.7559852298666699
E	-0.6632811639225276	0.28228323957364737	-0.30228788540960044	-0.7305985399552074	-0.5675982060189445	0	0.02049773763946368	0.011694140824538485	0.6501961037716024	0.4580061890441516
