## Supplementary material for "Proteomic Sensors for Quantitative, Multiplexed and Spatial Monitoring of Kinase Signaling": de novo algorithm script: PIM3.csv

Index	-5	-4	-3	-2	-1	0	1	2	3	4
P	-0.19810064639905245	1.1331466530585443	0.28262389415219963	0.09314874152874594	2.2682002707383724	0	-1.0388290368541244	0.09819638377730716	-0.6673459132299183	0.9132851650216743
G	0.20549977515237253	1.2048781402703468	-0.12139982744689823	-0.4807030734032468	-0.4906438929449113	0	3.433105826850665	-0.4454141351010242	0.5546168017198609	0.6657551601373499
A	0.0512726030120909	-0.20968148049142826	-0.2643631470333138	-0.6017847359701745	-0.2096880717498332	0	-0.009228731871700768	-0.30701018042293593	-0.9656709815450025	-0.42823308453484793
C	0.3529879869942926	0.9484403340495765	-0.1767983210140581	-0.05958528495775388	-0.5431571536057358	0	0.2829062467077565	0.2989980315639246	0.650623795458696	0.7233364659084478
S	2.9455167290630198	1.87656093920711	0.34164957010212793	1.1689728968576198	1.7872237034817813	0	1.2292879751667003	2.342737852069528	1.568773442822545	3.0927118670537523
T	0.07603493121606827	-0.08502158838520783	-0.26637086466054155	0.019858234552012057	0.5709525566502208	0	0.6020992111198478	0.19693568157195715	-0.2591544133123024	1.4456312610184654
V	-0.6527096666762706	-1.213583428510523	-0.5190393989673525	-0.9539781739121058	-0.7515534312017244	0	-0.3939695765869617	-0.9100063847015817	-1.110315934768625	-0.6777454431827917
I	-0.9404389539979526	-1.3004999730021154	-0.6213023393090821	-1.0008712162910913	-1.2683266441011873	0	-0.5711193830830318	-1.408409149006874	-1.3948827131791908	-1.0194555847881426
L	-0.9608354018041707	-1.4882662893626395	-0.5716219879543699	-0.9257937090950739	-0.7594968103847191	0	-0.796152829118127	-1.0992502741036456	-1.4428791056086185	-0.7717090852786435
M	-0.9295612577706162	-0.18455615012485524	-0.4932578488131593	-0.7740713934458547	-0.7173201374228262	0	-0.37506318868460314	-1.0395988295704683	-0.9745748918943846	-0.7593699971481649
F	-0.6858180193481465	-1.325498261225123	-0.501398303993652	-0.4554998254734999	-0.9399363221964365	0	-0.9572202163545136	-0.9490665990132366	-1.1641808354581884	-0.9564908407546198
Y	-0.6938911976072949	-0.9452036607945962	-0.488077725190227	0.24115347395314352	-0.2637064949992973	0	-0.6981340043014053	-0.6029876149434715	-0.5327618103458985	-0.8447020446009947
W	-0.25992333407976737	-0.8495096591112059	-0.3495461221171085	-0.22124998775795351	-1.1082007755514696	0	-0.8250683431194633	-0.21414564771569963	-0.33736635026150774	-0.4805895919348192
H	0.30469727756540926	0.13355399708438292	-0.006395631882855099	3.0534182553979483	-0.0572912906784802	0	-0.4208231005170379	1.9199044413193682	0.5401020695777734	-0.2438690254973998
K	0.9477749870654993	0.5639217936129198	0.5384581610292021	0.15430707970469942	1.5520263766953555	0	-0.18931729675826542	0.41134781128536113	0.6637229378292356	-0.07899261498832048
R	2.055893480047718	1.5921096361054055	4.038310671804293	1.7322363462599122	-0.09800174907335701	0	-0.19540185762427859	0.9316029923530899	1.5801677604239817	-0.855332022822436
Q	-0.31547038843035424	0.06948672859127228	-0.11405393138195691	0.05035876467422409	0.8672435018811221	0	0.3960885859419546	0.24153006406634875	0.4992708059137579	0.0500665562303967
N	-0.40677956589067055	-0.23914568034212402	-0.21168727058228332	0.3033667707935627	0.8746133675664249	0	0.2082814081759386	1.2560338752817635	0.6707153925786219	0.11550726177293656
D	-0.21573657268824345	0.05123829368116146	-0.22967917699821377	-0.6577276745064664	-0.5978406414794174	0	-0.25204954182581024	-0.20134137269436597	1.393681508915406	0.1324631208166049
E	-0.6804127654239305	0.26762965568909625	-0.2660503997427496	-0.6855554889086463	-0.1150963616238796	0	0.5706078527364605	-0.5200569460153436	0.7274584343637567	-0.022267522428444694
