## Supplementary material for "Proteomic Sensors for Quantitative, Multiplexed and Spatial Monitoring of Kinase Signaling": de novo algorithm script: PINK1.csv

Index	-5	-4	-3	-2	-1	0	1	2	3	4
P	-0.47360505813626014	-1.1462854514411311	-1.1910887663097314	-1.3619498139383819	-1.7635397291202262	0	1.9758791355055794	1.3724990942512088	0.10909393627599669	0.21005334760217478
G	-0.7618644555047059	-0.2322863808687192	-0.8808006248573919	-1.1771933802742753	-0.6485710191395134	0	1.3532057386262957	-0.6765990609411241	-0.38813782608052505	0.03154715333100176
A	0.18504617854377103	-0.30523959504109993	-0.28382412920611855	-0.33857293062729155	-0.07347629924509634	0	-0.6789671618903927	0.1548375038090741	-0.7006015877002604	-0.6841575184262947
C	0.708741696170588	0.6380594065409673	0.4634336914313768	0.7106467308284238	0.47534831155218277	0	0.09720434972070774	0.8147232971363839	-0.04365453335216388	-0.010455090686059753
S	-0.6722324159028394	0.6998213279708264	-0.0949564508367999	0.17873446573659865	1.2185723775388209	0	0.16737539484427547	1.7200732727329804	0.306885427809427	0.07776609463636493
T	-0.36175554080177647	-0.056164776576835565	-0.23852808250393392	0.8407685746951986	0.2505434821742911	0	0.3786462554438614	0.869050144358835	0.5258417601750451	0.13387939910328103
V	-0.7640923119165162	-1.2485236835032336	-1.1660542117209225	-0.40103327445163944	-0.9222726047733614	0	-0.8138391323570221	-0.9396194350168452	-0.755144889593386	-0.8769912880340116
I	-0.535138396948662	-0.9571816416577699	-0.4767176400565732	0.9064848609846222	-1.2399092995622636	0	-0.7014186791040563	-1.2929195741500583	-0.9704172706389731	-0.6054822777259214
L	-0.42814186125019016	-0.8330091736778604	2.3466665711122663	-0.27271197444926293	0.2735794446837517	0	-0.7507995024446357	-1.1120466106457234	-0.9192604730199329	-0.5671294959700494
M	-0.2895436937068107	-0.6433672966153543	1.169073571653302	3.1124061026052368	0.5246380128585789	0	-0.5903478560072782	-0.26870374422815335	-0.49794688482088145	-0.2860140966157067
F	0.8818782719126445	-0.05626634830715294	0.882165657322534	0.3525810753195405	-1.2174134412683126	0	-0.7822175463051193	0.01846864984012268	0.2415327917947063	-0.1420050641566741
Y	0.19217987980980136	0.9414707032665853	1.3404441708496384	-0.03959068678791429	-0.7542503308566688	0	-0.7046074324773727	0.5719627638296182	0.41786763173653696	0.027162658375516475
W	0.6922442259548444	1.322393896816612	1.5241164447325137	0.9042410984881937	-0.7630517099615673	0	-0.8424872082563729	-0.07851210210320167	0.3314284248309284	1.3191756516779247
H	0.3931785502509365	0.6485232545005712	-0.08248068631985643	-0.3970420575688545	-0.2704045319738383	0	-0.10573181195710522	0.2200574686457296	0.34551802454269753	0.09637251048609165
K	-0.9735009330054969	-1.245654007280615	-1.278260981866429	-0.41881260539058096	-0.2511818660365986	0	0.8308145093319859	-0.19602952284549197	1.056429172583797	1.117297796049093
R	-0.9886339793734988	-1.0146480587636613	-0.39140912971956987	-0.06408814955011974	1.5214472842728284	0	1.5187759446315234	1.9710093842648941	3.218590040907819	3.221319430467447
Q	-1.0570163873005587	-0.5645124064230741	-0.8187803292096932	0.005191836914019871	1.9194135627648552	0	-0.3537269939272544	-0.191361359028914	-0.1621398576236333	-0.060606317165850264
N	-0.43094333540624474	0.4576421067312706	-0.6418403395118927	-0.8590545345763944	1.3767245751907626	0	1.9288508041148524	-0.12159522100401758	0.4178423216196492	-0.4114561144407882
D	2.7262290347743567	1.3365854989765555	0.2201269317148794	-1.1761040486900565	-0.16670996008086103	0	-0.8436411804861528	-1.3248973787442442	-1.1649871458656897	-1.2861064414375145
E	1.9569705318366135	2.2586426253531204	-0.40128566669759547	-0.5049012892670636	0.5105137409822356	0	-1.082967627006317	-1.5103975701610735	-1.368739063581159	-1.3041703370700244
