## Supplementary material for "Proteomic Sensors for Quantitative, Multiplexed and Spatial Monitoring of Kinase Signaling": de novo algorithm script: PKACA.csv

Index	-5	-4	-3	-2	-1	0	1	2	3	4
P	-0.23906031118673518	-0.1395942417095928	-0.15933444156172663	-0.35399695178913904	0.6620616540365967	0	-2.1845957356586094	-0.15313314351018475	1.4920228883820343	2.5799473027440896
G	0.5131271883402706	0.5208228587172541	-0.22559064749484262	-0.30198391697069316	0.6465260688745041	0	-0.7314161024858247	0.00452763169910147	0.0667238387700074	0.4619952274512903
A	0.2486535508360776	0.2291375807737187	-0.18482059426258704	-0.271309460961821	-0.08974793345422975	0	-0.4058804231632684	0.5880380378195642	-0.35800994566003586	-0.7016699540976132
C	0.4632615681450576	0.8024463888568282	-0.1394970908518193	-0.2702562337427851	0.2770613474909206	0	1.881067333517151	2.4136437301614815	2.1262107734140128	1.192908003611417
S	-0.25718932049035803	-0.2363941755410331	-0.14775461124133532	0.1014463887479184	0.5263739816877114	0	1.7075168354185604	2.0079275789514175	1.76886635336131	0.23239557027536695
T	-0.6841120405076102	-0.37639977145810294	-0.29140752428407907	-0.24026552534274287	-0.7252023020438971	0	-0.22639192441307346	-0.46961701908057324	-1.302180609173231	-0.7731655988485934
V	-0.6411079052034563	-0.8189487538041078	-0.3950821797643128	-0.37388066878183096	-1.3158032609950077	0	0.7285090318048405	-0.35335684168733744	-1.3132957619589463	-1.1608464747118228
I	-0.8320849271176284	-0.8757057126223046	-0.4090398047997707	-0.37764966992722027	-1.6476629941745404	0	0.7408816778084141	-1.004397621959861	-1.5819388105283783	-0.4944404509344436
L	-0.7188184850904089	-0.5572267426691128	-0.4093451358538149	-0.3402162291427916	-0.31443341529118235	0	0.9505264634654967	-0.9485529954337266	-0.46013870027256765	-0.6233611187060205
M	-0.6318224576411577	-0.36908936523769176	-0.3880777004850778	-0.35366088595944895	0.1762556981658392	0	0.35444604182917056	-0.8145904113183251	-1.0160222861005879	-0.5583460184870105
F	0.01661119457652196	-0.8073245383220148	-0.38579514905639384	-0.35724215169137236	-0.7123434336072293	0	0.7230578430130593	-0.07526324936506347	-0.15612171315354295	-0.987671527882898
Y	-0.25440376826127314	-0.5138124435010788	-0.29387403369856663	-0.35328841074088013	0.09592153280757255	0	-0.29004490391558474	-0.25362944611415905	-0.13629494916879908	-1.3993698801727013
W	0.3631578679491596	-0.5110848166214208	-0.3191574606553604	-0.3488025668878858	-0.5593870077601375	0	0.5597126258553858	-0.4737082089549578	0.439461704519797	-0.04161958416473389
H	0.4477770029503848	0.138634075198476	0.10561920050864097	-0.19361510751648328	0.7195887385151896	0	-0.4546575224673473	1.6850587270595119	1.063305303690911	0.5979729313692442
K	2.2921972418012313	2.0376950952277437	0.8729550947673844	1.3738861409589116	2.069406529379035	0	-0.02804386499708529	-1.0315473142840887	-0.5812759367761405	-1.1015063028601688
R	2.774219606245934	3.113438964779064	4.067767756981832	3.9148566154786306	1.8658272241264793	0	-0.07456682873337289	-0.6961666903910678	0.006444897565425806	-0.18693915899242497
Q	-0.5392401484068619	-0.05172123735174379	-0.1518961430807995	-0.18170530163363172	-0.12507955538765547	0	-0.10633069881591282	0.14372349644515625	-0.11652226811102698	0.3204273593778184
N	-0.24911129081066608	-0.36464486354536874	-0.329144315757129	-0.306010078346767	0.8304782490989328	0	-0.5160099622949473	-0.105780047560991	0.26312506199041064	0.5293709041243505
D	-1.069803808727431	-0.6771267161925903	-0.411028400041055	-0.37702803338965923	-1.0643511113471638	0	-1.1552631091382832	0.4874741164760396	-0.011922923899604036	0.8199222029159227
E	-1.002250757401052	-0.5431015849769193	-0.40549681936918736	-0.3892779523603082	-1.3154900101217408	0	-1.4725167766287692	-0.9506503289519385	-0.19243691689104828	1.2939965679889314
