## Supplementary material for "Proteomic Sensors for Quantitative, Multiplexed and Spatial Monitoring of Kinase Signaling": de novo algorithm script: PKACB.csv

Index	-5	-4	-3	-2	-1	0	1	2	3	4
P	0.39648804620368977	0.3847924937136113	-0.0835582047594294	-0.35304770997142343	0.871551383747451	0	-2.061196087405482	0.5331742663473491	1.5606232891776124	2.2419252556802074
G	0.8120022653073015	1.0168466054604615	-0.20162910081721833	-0.2686809486406756	0.9348903684363739	0	-0.6128836474767331	0.5294993409612203	0.7069612971853316	0.3467456675311549
A	0.33549395213694916	0.29364336250975764	-0.20495370405603414	-0.27378294876546044	-0.23503972672486506	0	-0.7680831305266254	0.44184909751350887	-0.3033779037618019	-0.4421899803059583
C	0.46657437713276956	0.23816349458807856	-0.20025073361398998	-0.25349744485348863	-0.3523198794659861	0	1.3474727346075663	1.06772698039184	0.8692115359149877	0.11818400646836374
S	0.49627535739737233	0.040244981384747906	0.11435877926122268	0.12112331040942267	0.6207290558593743	0	2.115430589812975	2.390036949577456	2.237631420237216	1.711550679652672
T	-0.5165995714288507	-0.19013817666514088	-0.28050109021899394	-0.19401789002606387	-0.4144642958028615	0	0.38517957275332854	-0.5656463909073304	-0.5489729407779048	0.27510350034261827
V	-0.8203120866559765	-1.0501949004725852	-0.46447397555975506	-0.39394645948664464	-1.0762220307996997	0	-0.5454150232136384	-1.148683408119378	-1.5734768281315046	-0.5131941267089808
I	-1.242573711440619	-1.0722340505144163	-0.4986367060741935	-0.38938198653239425	-1.4295252486786572	0	0.39393334219034243	-1.190293526190392	-1.6586713928020222	-1.0618315407632228
L	-0.9158099337493649	-0.9488300068756423	-0.46488412746165847	-0.3796689368316053	-0.6797354920445916	0	-0.04904063556017182	-1.0433519264242164	-0.7841844554604314	-1.036990514192661
M	-0.8268306593713818	-0.4455907302247432	-0.45257630735176885	-0.36382725134065863	-0.2725010721247159	0	1.1319619035196642	-0.8841503869674665	-0.7683374919782636	-0.9294485780930076
F	-0.8408643285331857	-1.042028358114012	-0.44740251338293846	-0.38460361225960943	-1.0578111779617558	0	-0.7883425139150272	-0.9249956387881066	-0.9762010936958977	-1.1121912641916705
Y	-0.7808915916733014	-0.6707759461242458	-0.3632727938789277	-0.35036978807508784	-0.3065716966868493	0	-0.04523864663596862	-0.8660592025760877	-0.5779157450923931	-1.0823070131015533
W	-0.5357083943588514	-0.812162847084723	-0.3783083470981868	-0.370907948393616	-0.819635520387552	0	-0.08926160125476096	-0.10590436725268104	-0.25720457955922077	-1.2044635527848155
H	0.4154576012834615	0.5302938001727381	0.22191603786722022	-0.09020158627911212	0.44256614420935886	0	0.4369329530711373	1.4898747043743084	1.1689869452946504	0.02576016392482889
K	2.4793335358265525	1.8664270983365194	1.0079414070509758	1.1746701390547436	1.7993622838710748	0	-0.03543573068648105	-0.6536777470285031	-0.36525224302521087	-0.4740291706279696
R	2.263618943283543	2.77230214626295	3.9851918711258287	3.9786181058443453	2.2388532172998192	0	0.8120930340735767	-0.32144109631549167	-0.019898659198793436	-0.3469698072855308
Q	-0.08707097025780136	0.08451971512739453	-0.1485441957229534	-0.20817213897742873	0.3453237791475944	0	0.6755415440182081	0.38066295790903903	0.4947029471210035	0.9544240180756263
N	-0.059838952770715846	0.07776277128574462	-0.27907513615118484	-0.202582232010182	1.023796495062939	0	0.35578643487064016	0.38938083996253087	0.5456677691994687	0.6784470493473125
D	-0.4831485931765056	-0.6963959931110141	-0.4369378624093921	-0.3914710268090286	-0.6435838191270665	0	-1.3929593979394705	1.1578837875627586	0.28187933973745966	1.022772715138738
E	-0.5555952851550849	-0.37664545965547985	-0.42440329674862276	-0.40625164605603126	-0.9896627678293839	0	-1.2664756943030746	-0.675885234030359	-0.03217121038428893	0.8287024918938465
