## Supplementary material for "Proteomic Sensors for Quantitative, Multiplexed and Spatial Monitoring of Kinase Signaling": de novo algorithm script: PKACG.csv

Index	-5	-4	-3	-2	-1	0	1	2	3	4
P	-0.33413772987033313	0.13488100789866883	0.024311745921770076	-0.37378230123641143	0.33172182193028454	0	-1.8893576570917971	-0.44949760883755735	-0.036069622602262104	1.9527387572842434
G	0.15858676292655569	0.19046328413255845	-0.13148621237937272	-0.2912050589447136	0.4405727409427772	0	-0.6386695380214795	-0.019204151826760434	0.7986161451598796	1.1507191175478657
A	0.16491284229086928	-0.1230675803130444	-0.27246943554966785	-0.35467919797785813	-0.4031411651333087	0	-0.9047998310298426	0.4254096713045332	-0.6182735138978025	-0.30787088134606655
C	0.33813335177761644	0.10939785672639332	-0.16835446783823588	-0.27898506705394355	-0.36058210383399153	0	0.7905866062018124	1.6804656128573296	1.4393059721394914	1.109584239106018
S	0.7231470611612091	0.14163583892372322	0.4108521148738318	0.3832547387625309	0.4671613394901711	0	1.9448844516516843	3.159715123264762	3.10381777509706	1.2387379751969623
T	-0.49810726414257245	-0.27755358243602035	-0.2570666778853382	-0.22555337904322345	-0.3167006921626609	0	-0.044678592475618784	-0.38278176653525864	-0.8271758840733663	-0.4721974754061613
V	-0.5126908870556105	-0.7131054441026847	-0.5885117084092748	-0.530053399197293	-0.8756319924871493	0	0.27735001797603637	-0.20282957856304043	-0.7156095194293554	-0.1780456085883876
I	-0.8281013041310183	-0.966307909972895	-0.6113382264735008	-0.5229057191671413	-1.3218321225038119	0	1.2349946063681898	-0.5755622451419704	-0.9147749643544839	1.108738470981641
L	-0.8356834386778104	-0.9262263986302692	-0.6043337580215203	-0.4566182257948266	-0.503383126512564	0	0.6239131491849012	-0.3861520659551456	-0.7200377688545552	-1.111768513201058
M	-0.650229398659883	-0.2810088764236453	-0.43817038519304874	-0.3947692402244758	-0.07184375031014556	0	1.1025003147658239	-0.4968945858404752	-0.9699793437977352	-1.0162700616197518
F	-0.5613731754898337	-0.7678685432342617	-0.480013287866834	-0.28199040299585637	-0.5794896318634436	0	1.2711804794896637	0.15500938603615538	-0.0003169775116734886	-1.8929218872881959
Y	-0.41248146375899586	-0.3392075156192016	-0.24374821131944738	-0.35110427642623193	0.18716409764707312	0	-0.23422241919826087	0.1848142520014887	-0.03329928403728472	-0.2694295379521674
W	-0.344025859248437	-0.3957835110867208	-0.3303602413724919	-0.3620452774707532	-0.45914719127333115	0	-0.2484691477730681	-0.2928357680516822	-0.08019453929827948	0.640842510999666
H	0.8759151352341974	0.6587674460384232	0.2985945328095915	0.06288324656238545	0.22866888445066208	0	-0.036932462483611525	1.1898568001334082	1.2972609362475775	0.9081967198931452
K	2.062063204369597	1.8884652825310653	1.0251487158694923	2.123910418739092	2.874096387706582	0	0.03572457460286834	-0.8637096167499855	0.09476478141340908	-0.27679293280121514
R	2.8947374628750238	3.196654976616232	3.8860781085493077	3.4479500282071536	1.9845390418820954	0	0.2796244761394497	-0.6776894478836075	0.20708149458575967	-0.965600813319635
Q	-0.22615540960565708	0.08116132870413695	-0.18061660445835193	-0.31348221784703595	0.21930883546826363	0	-0.04032338540761637	-0.3433899947741405	-0.5539092660711696	-0.5812354710243104
N	-0.10916354181858269	0.027287745805977624	-0.19227222102471317	-0.2063372877203544	0.31718389074266373	0	-0.5254011499114337	-0.4466725340932234	-0.5244346243016085	0.1542751718653061
D	-0.9611477509393361	-0.8972957876490427	-0.5825523943179042	-0.5436247089523628	-1.0586201349141955	0	-1.5346102140724451	-0.36161788157072244	-0.5389352514752243	-0.9683165135106144
E	-0.9441985972369957	-0.7412896179093941	-0.5636913859142909	-0.5308626722186809	-1.10004512926597	0	-1.4632942789152525	-1.2964335997741114	-0.40783654493837235	-0.22338326681728443
