## Supplementary material for "Proteomic Sensors for Quantitative, Multiplexed and Spatial Monitoring of Kinase Signaling": de novo algorithm script: PKCA.csv

Index	-5	-4	-3	-2	-1	0	1	2	3	4
P	0.504931319336835	1.2114257472067702	0.6217978023884019	0.1966648159086862	0.5052212975127072	0	-1.2590891216272992	-0.5131685337820429	-0.5932281115283939	1.0654392111953581
G	1.333557430064774	1.2791695007753758	0.32677817061625725	0.5399561625679392	2.094163187500427	0	-0.742356166145078	-0.4969408695023586	0.36943481554640695	0.8825066702693635
A	0.14053490941672941	-0.011622495378613235	-0.4238796998188419	-0.1419790536629805	-0.18352658665333788	0	-1.0384949677721154	-0.5079270789204238	-0.8923361838099867	-0.3277709087681689
C	0.3467933501115372	-0.25157470548419736	-0.15840605065336613	-0.3412544978167433	-0.6541267051229557	0	0.021113181281254154	-0.4299021490398152	-0.14392362738876824	-0.05110355231604358
S	1.5304513152666626	1.6177152743178018	0.705077168290742	0.2811609008462894	0.6576607232518565	0	0.9701694083668272	0.6722442613155871	-0.13121116889472983	-0.07962524321288558
T	-0.23986698919128574	0.43894148377241166	-0.2289639441898108	0.09000668834385721	-0.04180649169202342	0	0.7369796112184375	-0.20645270507822314	-0.41139491847800197	-0.12917486438451678
V	-1.0700995426331803	-0.3409900679389856	-0.835856118566097	-0.756864470904973	-0.6619052247220839	0	0.37187806160066283	-0.45906345936162485	-0.6644239829394125	-0.5495129745860955
I	-1.0494251544875215	-1.3128074021216487	-0.756051081743813	-0.9280856899890847	-1.193928531362639	0	1.0581521151126745	-0.42924637857022946	-0.7914716063634041	-0.7827892102504937
L	-0.9354085964760084	-1.4330807845628257	-0.7678488657710691	-0.8401361399747316	-0.706917015520275	0	0.655408260281133	-0.5180918459503872	-0.2881005373671655	-0.9358706682957045
M	-1.1015420968665552	-1.1401797770326882	-0.32004990401792316	-0.5106319857039432	-0.33789537771254763	0	0.5031331353479308	-0.3679465833767904	-0.500711909692665	-0.8130332337570245
F	0.29234994182108526	-0.4249221704600053	-0.0741367382791451	-0.4326390458298632	-0.707626977116151	0	1.246602698240093	-0.44850454157697606	0.07088819743073643	-0.8332931489998111
Y	-0.4094059113951943	-0.6801253538234109	-0.29718011232865515	-0.497103666515559	-0.2689049415966894	0	-0.3444581663243349	0.16073582575685336	0.4277286443831362	-0.46487459219726235
W	0.9193555008086414	0.7229959920231822	-0.6253782961497236	0.005377172693130282	-1.0252261236794458	0	-0.5954390769205044	-0.35495256605239095	-0.01833632385851993	-0.36998227805422684
H	-0.10422075923886713	0.001959173383637991	0.054026059566409525	-0.02494069698316055	-0.09989837041733346	0	-0.834792012412404	0.19819148127526695	0.2830790596604739	0.1856725450181919
K	1.0646567245863061	1.053277732148881	0.8662997412623445	1.2495222278816602	1.7310492945756877	0	1.1502255132244272	2.3758194205028693	2.1046995607357974	2.4857994774140924
R	2.1702470114702153	1.6447733671781115	3.5877602548102536	3.5194425733137185	1.9742514177967714	0	1.4872187566892558	3.1082263941399324	3.096097371998558	2.4149637808841002
Q	-0.8605832728585262	0.24805449126538429	-0.18691230397170583	0.23951405592363248	0.08335456603540312	0	0.6386058797357334	-0.27133767436249046	0.10728166475908306	-0.12512100465664383
N	-0.426794665814885	-0.35680495348535407	0.2809661434259722	0.13152632911751305	0.763790516385765	0	-0.900361188632057	-0.12160125754370235	-0.12978169995367833	0.08474444091585341
D	-1.0486070443898823	-1.348038053460213	-0.9212595513035616	-0.8424224735735641	-0.8960161097410486	0	-1.5845637238712653	-0.6711238235758077	-0.9446115888917711	-0.7490076462339962
E	-1.0569234695308822	-0.9181669983236166	-0.8467826735666701	-0.937113205641823	-1.0317125477220892	0	-1.5399321973933724	-0.7189579162972467	-0.9496776553476955	-0.9079667999840878
