## Supplementary material for "Proteomic Sensors for Quantitative, Multiplexed and Spatial Monitoring of Kinase Signaling": de novo algorithm script: PKCB.csv

Index	-5	-4	-3	-2	-1	0	1	2	3	4
P	0.3565348476836099	0.4087316188474582	-0.0273302426968509	-0.29158109648761066	0.1269949751737824	0	-1.2858051365829484	-0.5988516556281399	-0.7574104200994584	0.6116609342427323
G	0.8891376721019504	1.3109881254976423	-0.06517609344950945	0.6486616600358005	1.1434049591952495	0	-0.8032946017333065	-0.5483626233153692	0.19526877955929203	0.5018224808540924
A	0.6652167255021667	0.6584255045050458	-0.19694685428511652	0.26508963394047075	0.2664524874310674	0	-0.7562980865352673	-0.364713440671549	-0.34605744760502943	0.19853253622909
C	0.37698330317508044	0.04155319887124609	-0.35931005275620576	-0.13155938074819964	-0.32632794403172055	0	0.3957449934579334	-0.32429058887095874	0.1984136884527214	-0.32338581188075444
S	2.5681587103785257	1.3253492234551665	0.46443562008108485	0.6149280838318489	0.8325777686722841	0	1.1560390382812502	0.7777021293263152	0.00313484460867345	0.046463847845632386
T	-0.13721315204239967	0.0777677765277227	0.017544492033665225	0.3022267909816026	-0.004625142870582906	0	0.5755244770952891	-0.18948000713335617	-0.48300031822907086	-0.08085586615728567
V	-0.8822430671440028	-1.306511054059851	-0.7547466786553012	-1.0606498732622793	-0.9342840809258592	0	0.048778475668003245	-0.4827344130944634	-0.7158760162135421	-0.6826805401846942
I	-1.4517271750483973	-1.5792031326295297	-0.9160484269122844	-1.3219412087694524	-1.4415595146272568	0	-0.041108452671422185	-0.5077263302117057	-0.9081851408265386	-0.9592818077416744
L	-0.8456120974159675	-1.2738972451895523	-0.7341159184959106	-1.0865209414102044	-0.8143939694724416	0	-0.34704481928400355	-0.46102328587090147	-0.3830311340606158	-0.7696429994129654
M	-0.906839272292956	-0.3367609105962428	-0.46280938947392103	-0.6833596256987364	-0.4264358756451097	0	0.8701399290800027	-0.34819570395138155	-0.6119004752177132	-0.6341593370780267
F	-0.29005898906322936	-0.7734553003043846	-0.4243696657044231	-0.8052796269108219	-1.0451375190242298	0	-0.3197341132385301	-0.5607699856920124	-0.7656617858078765	-0.7869956436922283
Y	-1.2669667199078107	-0.875891184670135	-0.23249600943929716	-0.5805516355242339	0.04116453151969044	0	-0.07318416709679185	-0.13294260895654716	0.1535346933854314	-0.8276533819622722
W	0.28160103924109847	-0.2508050826615655	-0.37735132607411964	-0.17303139588475341	-0.8267141855568095	0	-0.4310653804400942	-0.32805809154931703	0.07992178191617455	-0.3567561346652805
H	0.44814740052022833	0.3353959747598823	0.5362713796644846	0.3927571413603616	0.39775864057343574	0	-0.35262037263059026	0.31402180954083264	0.7296446548933685	0.8467660172308766
K	1.4061133250237912	1.4994282442050055	1.0482559238790197	1.7046479543582578	2.0383021369819367	0	2.3033191082536497	2.476847447096278	2.6949038598840556	3.2552576873003667
R	0.8770759527223201	1.8230883992619276	3.7033064688057675	2.4082564469335628	2.210205959579967	0	1.8004109277063747	2.9913394203038166	2.41348749607231	1.0369332344493172
Q	-0.16332305554244655	0.5038297972633805	0.08872755808527227	0.8482084704754003	0.03607041388284547	0	0.6056332014044188	-0.24430770994128162	0.22160420796519495	0.46283272680267623
N	-0.07457690909241128	0.18582351677847833	0.07488397431826488	0.9273153826095758	0.572626455094874	0	-0.6306387949747452	-0.09213074442158042	0.18751672414076812	0.3068913207838174
D	-0.9234964327060512	-0.8373549096494244	-0.7253531479438754	-0.9294243354782542	-0.8988687286747714	0	-1.4261572319198974	-0.6707074668962735	-0.9468893451435489	-0.8588916327166406
E	-0.9269121060930988	-0.9365025602122666	-0.6573716109807421	-1.0481924443523383	-0.9472113672763521	0	-1.288638993839325	-0.7056161500624055	-0.9594186476745935	-0.9868576302467819
