## Supplementary material for "Proteomic Sensors for Quantitative, Multiplexed and Spatial Monitoring of Kinase Signaling": de novo algorithm script: PKCD.csv

Index	-5	-4	-3	-2	-1	0	1	2	3	4
P	0.598104323070045	0.6111952921333622	0.16829867487242767	-0.28981122289294986	0.5891079309523058	0	-1.3981314229948725	-0.5961358128773359	-0.7398398473141444	1.3903380894467323
G	0.6597771048929675	1.2500323488784868	-0.019878969025628655	0.3029465904354107	1.2843543412399034	0	-0.9816185445504451	-0.628579229505821	0.3125964532582098	0.7334665916276204
A	0.1161389421115567	0.14266107528803101	-0.25787928985799924	-0.18475185358647456	-0.17339073730845891	0	-1.093647333623315	-0.6542047604976913	-0.6189458880120637	-0.3820722830406427
C	0.046386960691745395	-0.2545851835035802	-0.41336838221031763	-0.3522346022372468	-0.5879886295973606	0	-0.22985857701570322	-0.5378794870263316	-0.09837210278399923	-0.6908482710453245
S	1.0654036049948	0.6172414784696066	0.32585846564606535	0.5268382911788815	0.5381880079090638	0	1.2913665383236168	0.7900130337965374	0.0830887102552961	0.3110355867132027
T	-0.26206550000898676	-0.18872200614611917	-0.08088782273839926	0.23318144817081723	-0.050392049771931194	0	0.584574174736382	-0.20233411467366377	-0.5990954060075436	0.07133341640396174
V	-0.9436016499454682	-1.0937850005541312	-0.7684397077080839	-0.7925802451200838	-0.822075014332047	0	0.6819324823862115	-0.40940275324237413	-0.5896693783101152	-0.8681476172648308
I	-0.7904304705569385	-1.3501843032660594	-0.7749648402586529	-0.8822716077339309	-1.2750757575246638	0	1.184537131342938	-0.41874579137469475	-0.49415652405343413	-0.7535060187097816
L	-0.9023020139147567	-1.3849351618168948	-0.6916937655722687	-0.8175080545395966	-0.673273506320447	0	0.3131085296229515	-0.5067610951801695	-0.33659870442613316	-0.5962865364818374
M	-1.3799686272349585	-0.685360184609671	-0.5455710891827726	-0.542923749334132	-0.2889878410313097	0	1.0582283454838954	-0.36105845193572	-0.44615670095788745	-0.6619878523393848
F	-0.7657838869987499	-1.0520769118050386	-0.5217680756286668	-0.6330056525278893	-0.8899883386485488	0	0.9045203344037933	-0.6528413660829039	-0.8320250950517278	-1.4996911696118191
Y	-1.2710121814988207	-1.2796452471031696	-0.37424654388519196	-0.4849265895812246	-0.32457141008987184	0	-0.17504640684309894	0.08297274941456641	0.3046980339968199	-0.930152212355257
W	-0.0766807980943879	0.3460225843687554	-0.4382552238972643	-0.33655540023436736	-0.9339049065544227	0	-0.6059748303724765	-0.30213007022629584	0.33414655609419697	-0.6234162708156449
H	0.20280818922480262	0.4685625570445678	0.23892666623293685	0.1836094444867628	-0.07166321953799802	0	-0.48602619495691	0.4482175876386987	-0.27632543528192055	0.587652280488213
K	1.7983946104185942	1.9337263746028006	1.2077388135180223	1.4270590244359773	2.5952990698559093	0	1.3703455520230707	2.6872134754570145	2.812695300166163	2.667470386662437
R	2.480285172633477	2.0359638627718506	3.752704094581706	3.441717928996866	1.4731130486447939	0	1.0918391127215963	2.692616187251358	2.5392751510983813	1.2302153292252065
Q	-0.5612438295350122	-0.08436817260163797	0.021225701818688884	0.3434223984546915	0.7050081237233206	0	0.25200790779070165	-0.08324795690850707	0.1263931924392823	0.4898524683030087
N	-0.31422845928437826	0.3258884318685427	0.09808767772295196	0.32296908552569253	0.7566606604213462	0	-0.7201399397863747	-0.002575772024861406	0.13271463224802982	0.35037358362933413
D	0.7245743161684796	-0.24811594982485968	-0.3840796681130043	-0.6875485024784254	-0.7929397550498944	0	-1.5763603521847143	-0.5525165556215851	-0.699934732579122	0.09119442987718136
E	-0.4245558071340075	-0.10951588419484215	-0.5418067163145496	-0.7776267314187811	-1.0574800169796905	0	-1.4656565065072447	-0.7926198163802218	-0.9144882147782896	-0.916823930712378
