## Supplementary material for "Proteomic Sensors for Quantitative, Multiplexed and Spatial Monitoring of Kinase Signaling": de novo algorithm script: PKCE.csv

Index	-5	-4	-3	-2	-1	0	1	2	3	4
P	-0.26578684011798553	-0.19157600671085295	-0.2099709685532099	-0.3869593679030578	0.35981040973496664	0	-0.9354909155956905	-0.4995274436717016	-0.519224638946952	0.12889358029171735
G	0.0579327545681598	0.16470189442914618	-0.19154774689736162	-0.08004539581171412	0.9935411879178326	0	-0.8479705607111788	-0.49164233631078147	0.0407424868906812	-0.01749143003932049
A	0.33935906130041127	0.2506368941494705	-0.24158314162622516	-0.22388297462251197	0.11120776083502396	0	-0.8789296646041108	-0.3997029771180471	-0.2555063712556393	-0.10674189157331958
C	0.35601905412017054	-0.1528879993683129	-0.1952111003177677	-0.275858133558288	-0.13263947228564058	0	-0.049858099820935566	-0.31998059691007663	0.1591933436382933	-0.26493331657120545
S	0.8328580864574948	0.28198979628035825	-0.15737551441873535	-0.0030467491342925234	0.023209474445813966	0	0.6549078957005317	0.17029351649773306	-0.16274401130662428	-0.0889554363658131
T	-0.13085984684975918	0.07070568982444642	-0.1261217364570852	-0.036864224459324475	-0.18174323032164705	0	0.20141327171541892	-0.21552063750475078	-0.4475522055960765	-0.14359434988434452
V	-0.6892788727224815	-0.4363578020232348	-0.4507148953333257	-0.48740212547639356	-0.62912272518512	0	0.4841821493005629	-0.35321680973173547	-0.428475261032126	-0.49490836815148664
I	-0.2297983963218566	-0.69800712432199	-0.4326278082229192	-0.6342832133967627	-0.9136870476124802	0	0.6716559451513167	-0.3710788113343073	-0.49839753156824884	-0.54454806475305
L	-0.23343311817698273	-0.8101428517599955	-0.40755067703396086	-0.599283153631356	-0.5159897567506117	0	0.2099488450856007	-0.43115263129336856	-0.3233974056470217	-0.5915744758023518
M	-0.7224695088297891	-0.3813276205607174	-0.34294334606772964	-0.4887215628577646	-0.2939806077926569	0	0.25016008531503	-0.3299724280717375	-0.5508987185541316	-0.5158741031144157
F	0.6735674658318356	-0.49122881371884614	-0.22379487431600936	-0.3151819055243856	-0.6677400789561801	0	1.1352533790126462	-0.3610008817054488	-0.20630221640164229	-0.5996156770333257
Y	-0.17704156328511564	-0.4103626163667552	-0.025977505996697646	-0.3026974363684964	-0.03594584082434888	0	-0.1696201951088712	0.3482969158628249	-0.04194623555716183	-0.5341969376187755
W	0.9419612398713297	0.03193403797926997	-0.2876221610954928	0.14547765572513152	-0.8620444931381719	0	-0.5247334676259947	-0.37001497298728225	-0.12359147576570707	-0.0264406132610788
H	0.2479615139132077	0.3336838426387007	0.10468209304282336	0.13023683018174345	-0.08917772048937439	0	-0.6210804820869839	0.03949290643437177	0.37443085888226263	0.2647964589153604
K	1.6762195326915674	2.4407040126957824	0.9795015069938449	1.4672792226613667	2.5419245222207194	0	1.8056429708422634	2.5962613890447286	2.7709303567198313	3.16922946607169
R	2.346366826694994	2.85129324299942	4.012320398266608	3.741586625012173	2.500250883998142	0	2.308166628589808	3.0537645592371785	2.7947286536949925	2.310253081795559
Q	-0.7010244910342424	-0.24557564430766377	-0.2651912075184505	-0.027561567744431966	-0.06709334983448698	0	-0.026654544125944528	-0.3488760583664794	-0.38700641876599495	-0.06905734636680577
N	-0.9264806500348295	-0.40514576050427875	-0.33697758985983145	-0.1594790267735909	0.01141513344416988	0	-0.7608371386292648	-0.3826952025188131	-0.44054292693810054	-0.0836284688894715
D	-1.6560408316877653	-1.215497734419172	-0.6053428984597338	-0.7385344504080193	-1.0255376080098124	0	-1.4497034717337178	-0.657217558943504	-0.8808038595130806	-0.8666055722618273
E	-1.7400314163883661	-0.9875394369347722	-0.59595082612874	-0.7247790459100236	-1.1266574413961374	0	-1.4564526306704886	-0.6765099406088017	-0.873636422977553	-0.9250065353877329
