## Supplementary material for "Proteomic Sensors for Quantitative, Multiplexed and Spatial Monitoring of Kinase Signaling": de novo algorithm script: PKCG.csv

Index	-5	-4	-3	-2	-1	0	1	2	3	4
P	-0.2819110519618197	0.18314930460343437	0.13948976475959915	0.2611498212154935	0.26020001196727205	0	-1.357290448532889	-0.5827357047525608	-0.9214495275491815	0.7505438617462503
G	0.3999174311508472	0.7994154416851489	0.06429929145497447	0.31143626577487116	1.413455304707926	0	-1.0125622568566184	-0.5805967837943331	0.1851961833040692	0.5813219923795633
A	0.24520086369689922	0.17797757065851405	-0.40879823911929636	-0.22116704649600044	-0.08241016205458014	0	-0.912283372071111	-0.4446127924538901	-0.5479346350452874	-0.08934052427785236
C	0.056948432358570965	-0.36266451645578146	-0.3560021747994823	-0.3384596117425777	-0.4421617097425139	0	0.18820999150107717	-0.3304315057269166	-0.026391801770159474	-0.4765400131216062
S	2.2960568252987317	1.2576519329471294	0.6811516018609817	0.299135446249774	0.5990935779980142	0	1.137045951778226	0.7612210870300062	-0.17686548934171314	-0.23443405990981683
T	-0.0818519973167892	0.007188456741019812	-0.02906435094454258	0.03613354236230413	-0.2465001380686579	0	0.39114240326149474	-0.2818481641409091	-0.794214063285119	-0.2890769165923848
V	-0.7824714591799742	-1.010607335376904	-0.6735931399622432	-0.9347992980163761	-0.8099696024410611	0	0.18443338036846343	-0.4571863854354079	-0.7354901962692354	-0.774396923136876
I	-1.1353360375557886	-1.4069510003320929	-0.8233381062072344	-1.0785615420986525	-1.1118157798042063	0	0.5963998098598207	-0.4342789735603295	-0.5022075301857806	-0.8795159235795574
L	-1.0954453183699397	-1.363081927808697	-0.7083122170833164	-0.9495898915213806	-0.72709532814808	0	0.5436637507647495	-0.45405705369500116	-0.07992599282590718	-0.8353809467613198
M	-1.1341893970539811	-0.6724028334644764	-0.4709131838250558	-0.6338537682862133	-0.4145168684576249	0	0.9578441041998361	-0.35450711668395846	-0.47203659559248323	-0.7294715293341348
F	0.3666185572339281	-0.5369630535913108	-0.3153573545155171	-0.4499781264101778	-0.8393498904939581	0	0.7589352021259601	-0.40125079187745916	-0.26118726616770743	-0.5852008435702231
Y	-0.4894226634824686	-0.5856743849141948	-0.37506578540139235	-0.25484622832162107	-0.20696231627950906	0	-0.007306163126874482	0.18383770352356915	0.30258317225186865	-0.5812504434728247
W	1.1280511999497371	0.5634663571272435	-0.39907217260699673	0.005997424375627636	-0.7106640975544702	0	-0.5705569716752906	-0.35367791407026683	0.12325374115712126	-0.29072617318152005
H	0.415147781886327	0.6940576175697233	0.3755355242587732	0.18739257766109343	-0.04073684112403847	0	-0.6920455128060282	0.21587300981014867	0.5334163771131241	0.6679750755097545
K	1.5305606821173623	1.4020194483372839	1.2778727447151481	1.624797585616868	1.4122216625084785	0	1.631186844124287	2.6315566614240935	2.3008797982812146	3.023284915750791
R	1.5148440097057285	2.451215624799717	3.5986764896406243	3.2005053726276693	3.005992195389443	0	1.7425273194071758	2.8658835170073997	2.953705844204878	1.9005626656337324
Q	-0.3984650293604971	0.08971873721224491	-0.10286339511807806	0.34239207729807986	0.13498715625408572	0	0.18493340012280007	-0.27785322071470614	-0.23351488031037101	0.22252486419295495
N	-0.48553451561775707	0.20443062320042468	0.08774735448291916	0.45114410478592687	0.3925624823338304	0	-0.7565540830314029	-0.3457904767453674	0.09893050664615162	0.07400341145340786
D	-0.8919895026440247	-1.0627023492888317	-0.7829852469659986	-0.8758027713670282	-0.7439822230718817	0	-1.5699748848022126	-0.6459872812452389	-1.0515252673621192	-0.5771534167893378
E	-1.176728810855092	-0.8292437136495924	-0.7794074046238653	-0.9830259337076774	-0.8423474339184654	0	-1.4377484646114653	-0.7135578138988717	-0.6952223772533643	-0.8777290729390017
