## Supplementary material for "Proteomic Sensors for Quantitative, Multiplexed and Spatial Monitoring of Kinase Signaling": de novo algorithm script: PKCT.csv

Index	-5	-4	-3	-2	-1	0	1	2	3	4
P	-0.10942846688360357	0.187994883090446	-0.3144223651938488	-0.6835658394862412	-0.13850339679457357	0	-1.5172628036494002	-0.7995184278012274	-0.9988953782792015	0.5086547152294646
G	0.4262421783049982	1.0136739122909615	-0.14433069945006138	0.24391377672603878	1.1851124412797405	0	-1.1191879342361997	-0.6891234666605555	-0.25821219789164546	0.2336012068031112
A	0.21314849635857358	0.3761428136947047	-0.179032335215227	-0.1655075357836403	0.10709462656580658	0	-0.8408151194762957	-0.5643124909478207	-0.36340988347200603	0.005134388580800045
C	0.612617829128055	0.32568764222118324	-0.2172672470279094	-0.14130366387543844	-0.095589397868929	0	0.03724187002411695	-0.29152267091564354	0.35249056177792476	-0.14295759902631172
S	2.0516421320755938	1.0681655141105406	0.3923650727124838	0.34211903253953335	0.45135618187256976	0	0.8596428868725718	0.6992896450048686	0.26093060266354323	-0.1994549688466541
T	0.040784395851963515	0.15131573975719517	0.022043975639947547	0.18839645344259925	-0.01241853025739796	0	0.43830327164589433	-0.16726902567790372	-0.5212104595774213	-0.16938922785914004
V	-0.7929334153996193	-0.992343008957956	-0.5934411312482845	-0.673613048626847	-0.9398087561230996	0	0.5381778994263353	-0.4486385559654364	-0.508228858668731	-0.6094052158280615
I	-0.8101284559545977	-1.39446367466142	-0.7030633496825774	-0.8239133627059895	-1.3974873037698718	0	0.7292460559443877	-0.4337681603995453	-0.538904408895246	-0.7289791830095683
L	-0.5632713081067254	-1.3102065687857214	-0.5652451372594608	-0.671384112345174	-0.7368640388658063	0	0.20599299851949748	-0.49792683837329244	-0.07462220271946032	-0.6824364081895681
M	-1.0569149017941033	-0.6786421348414253	-0.44131843322582565	-0.49990034496662045	-0.296466934881096	0	1.114743562529083	-0.21043218391110785	-0.34226147455367384	-0.541843177833004
F	-0.21278340394358408	-0.7774864269161684	-0.32690621424823385	-0.40493211002630514	-0.31369276814517216	0	1.5611820713268547	-0.4180179613741572	-0.26756383922836174	-0.761217411654623
Y	-0.9103933352765464	-0.751957425795609	-0.20114553989582687	-0.24106842215283247	0.37461269863623725	0	0.2881945531203677	0.57334252545165	0.7412633287346647	-0.32354587522233347
W	0.1741773050788585	0.49775897714444056	-0.2032007899552451	-0.006548037885110572	-0.5631523775416848	0	0.03639964683218089	-0.1666316318889308	0.6913476925951826	-0.20695317829615345
H	0.22933959553563066	0.46109337389738936	0.3309136027497931	0.16017081807387243	0.1351754350527129	0	-0.4046736279559363	0.4753447995155485	0.7394419461680581	1.262642234953074
K	1.481468635395168	1.2864617531377724	0.7335569638908631	1.0646763251884852	1.7601321562603873	0	1.0384266078074071	2.349425749861209	2.046191085123451	2.903654000145796
R	2.326899367464695	2.5056618898737404	3.932940937235253	3.6752344667939227	2.551859747647822	0	1.3815111046139057	2.8656891537793108	2.550336267485197	1.8391871347005775
Q	-0.5499477792536556	-0.10265797315623143	-0.03019520522038116	0.24907055184381827	0.16684147860976115	0	-0.16340003606474807	-0.28671257008890033	-0.1653255630074974	-0.08376112214062481
N	-0.44357884678902054	0.040663364175877154	-0.09886081236021364	0.10706680102453026	0.4071740041768589	0	-1.0653128266662584	-0.151739932031398	-0.4939879951747291	0.057260214735216725
D	-0.7616857739379236	-1.0660078479269242	-0.7059736578964056	-0.8420336183788938	-1.259705586008359	0	-1.5991530752507082	-0.8935489374359443	-1.412469769802981	-1.129723268172928
E	-1.3452542478541547	-0.8408548023527934	-0.6874176343488402	-0.8768781293997073	-1.385669679845909	0	-1.5192571053630577	-0.9439290201407233	-1.436909453277063	-1.2304672590690673
