## Supplementary material for "Proteomic Sensors for Quantitative, Multiplexed and Spatial Monitoring of Kinase Signaling": de novo algorithm script: PKN1.csv

Index	-5	-4	-3	-2	-1	0	1	2	3	4
P	-0.26067618215096605	-1.1652592141151872	-0.35806458824370274	-1.0101531157928725	0.6398828200088856	0	-0.7434603258553091	-0.8014592967553581	-1.1986697016359211	1.0285075247204374
G	-0.5598110510909424	0.32321041644509335	-0.3092836243317019	-0.3862463470872651	0.08531113032159933	0	-0.6474015367913962	-0.6975336759897173	-0.510805427813726	0.015215235793927837
A	-0.38872144751742277	-0.03139424568010398	-0.16160849420843512	0.12592745609443615	0.18553626928735148	0	-0.4777711503430284	-0.33459196344957676	-0.2190252673328585	0.06873941984810533
C	0.22599954186818352	0.42437076985522143	-0.10825639975411311	0.07728849813309278	-0.3338447608932769	0	0.010478298940214029	0.0760571994873901	0.5718572737990739	-0.1583673099019396
S	1.015914638099492	0.5873278174874668	-0.13616555303426134	0.7019955590076663	0.016629004987458746	0	0.17899668475783223	1.0881760945639187	0.12386859611463702	-0.5345028276853577
T	0.13670056384071394	-0.048242944751340035	-0.23153438786791383	0.2804251344374371	-0.8857654314871425	0	-0.20087652390837443	0.011834936257557657	-0.7441510594561066	-0.38468752826405156
V	1.1605329311185624	-0.08076888136336151	-0.3316572485582902	-0.3803875422231518	-1.2442924467970085	0	-0.14986291516998904	-0.3303834065249605	0.05355078569918425	-0.7182498139367424
I	1.2869853997802128	-0.38160416433379996	-0.31241014943085127	-0.7055887719591497	-1.5441036045889893	0	0.26638785002493887	-0.29311021780897256	0.10056470829850435	-0.5350534129001179
L	1.8194101278791297	-0.2684800627858053	-0.28480035701545364	-0.5876644283892729	-0.023926007335214702	0	0.12965840078970362	0.03579977064140633	0.13348967123394445	-0.4351305055993092
M	-0.15559513313555934	0.12432586247741144	-0.2687911823429954	-0.22243488478954604	0.23513016112151477	0	1.182205081679764	-0.17772682293531916	0.13416265354347054	-0.37583076164759843
F	0.34516750260840656	0.10875506039238779	-0.28424529563644946	-0.2809433032322059	0.1706263742232943	0	3.7616130966941284	-0.341256591162228	0.3337185185501124	-0.5597790751991849
Y	0.23164595471129756	0.2971891299418193	-0.20143817549200924	-0.09463049807581059	0.9043143379808967	0	0.03799817843589671	0.15803577483861525	1.2471411721074452	-0.2525424453764201
W	-0.2481373570480141	-0.07803882871099865	-0.21317876820479495	0.08362144097634858	-0.2780589128020424	0	-0.1121249583086986	-0.40771873350479915	1.1814589560000057	0.42377916024164203
H	-0.6244709495287346	0.019898578516614238	-0.025572291366418684	0.17410303222545032	0.8365726340765777	0	-0.441573759887961	0.2810478122617398	0.05458276334898299	0.6084349798806763
K	0.380518765096632	1.9112294309620477	0.6001211746587501	1.395085876880623	1.90258451521897	0	-0.21793212348386956	1.1407274694720122	1.0890782028550943	2.5922678826167
R	1.2989800561105163	2.6725303489651773	4.142268561114091	3.3592752329692166	1.8523051624638929	0	-9.266468483359323e-05	3.5114315251947876	2.3799895469415713	2.1387946210525346
Q	-0.8916172248501709	-0.4831533261280673	-0.2104264014939334	0.011657774313295548	-0.115081313117469	0	-0.38484903309123136	-0.5091245543823917	-0.6231243535062289	0.05412997762805259
N	-1.2414292079331326	-0.8208542247822023	-0.3655226527310118	-0.1700578181430276	0.6174585137797319	0	-0.5232821258833682	-0.5119241468181841	-0.8750948777275316	-0.10922383354362693
D	-1.7590490156726195	-1.8017774869412486	-0.4736133850782554	-1.2247068836037547	-1.3868051891475652	0	-0.8281306904572774	-0.9421909732161655	-1.7013706087127638	-1.4085191242752768
E	-1.7723479121855843	-1.3092640354511254	-0.465820780982249	-1.1465664117415104	-1.634473257301462	0	-0.8399797834571416	-0.9560902001697554	-1.53122155230689	-1.4579821634524481
