## Supplementary material for "Proteomic Sensors for Quantitative, Multiplexed and Spatial Monitoring of Kinase Signaling": de novo algorithm script: PKN2.csv

Index	-5	-4	-3	-2	-1	0	1	2	3	4
P	-0.21328762349136862	-0.657592491591427	-0.35437188681276377	-0.8332563846113459	0.17818255264942073	0	-1.273173023051235	-0.7530337244766143	-1.087706415616112	0.5839318351874034
G	-0.08724990780242531	0.5259971138158551	-0.19816899215195874	-0.17126981978817282	0.9675437224383705	0	-0.9784325324086494	-0.6498350027294931	-0.18910768885915913	0.49535417400890974
A	-0.2842001282252897	0.23956940890291958	-0.14945014121363448	0.06733100361383362	-0.30560150310870227	0	-0.8096007536657617	-0.382332319543599	-0.4256067032206353	-0.22344070847655703
C	0.7003221401935669	0.2000051772013896	-0.09047643127843535	-0.16237156123421373	-0.3648171634760263	0	-0.10619067767783293	-0.07648917941938034	-0.02618526170388961	0.16165188940318084
S	1.7599758583778178	1.2781586550052066	0.32624011145148085	1.1510627098331403	0.7378813856404145	0	0.6709384852540812	1.4971995935972169	1.2682303532739538	-0.016486276726162284
T	0.7117611524207332	0.3390478401091101	-0.20078501733147547	0.5152774364206015	-0.18519843355321938	0	0.009533307638076714	0.16211913479215234	-0.5365577510619478	-0.06786148019585199
V	0.4257925403662238	-0.154916659941748	-0.5408509805110563	-0.48858404172267744	-0.816070566441218	0	-0.15535421862023663	-0.34245154825346996	-0.33702368807694233	-0.6301245558169999
I	1.0159182796333028	-0.5601239368754898	-0.5388819699662881	-0.7846812745521636	-1.5171246046273563	0	0.5236129151415103	-0.2978350571949366	-0.3064665424044378	-0.3640251994093678
L	0.7242277463662065	-0.7472676493947188	-0.43333276712067653	-0.7808900211582668	-0.529777762057341	0	0.38044106766919705	-0.1843365982923935	-0.16909891321068748	-0.6350849929037556
M	-0.923042754223494	-0.34319219265516765	-0.3963201156971356	-0.3269486703918391	-0.5538915335531986	0	1.3628663542644983	-0.3579322819994088	-0.4207601230025689	-0.5792120131881625
F	-0.7013279860208386	-0.9253228038217799	-0.5939139741076546	-0.6192862907308996	-1.2427743373708031	0	2.98828155634677	-0.7590636279371761	-0.6251207459873566	-1.3696254309924676
Y	-0.6536644992745287	-0.7310006715111093	-0.2872820457286225	-0.3787432330985368	-0.5975796589371354	0	-0.038679721772753875	-0.23610832270263607	0.3217772231711023	-0.5192914974893073
W	-0.9227120205132044	-0.527761427228643	-0.37659130760001047	-0.40911313001544636	-0.7082124896739809	0	-0.2743711181969927	-0.6720534784124326	-0.0917520917801385	-0.042429719582105
H	-0.33052891112006666	0.42588423065009945	0.54422924111703	0.5994092252109122	0.48924972843915215	0	-0.35753227590920517	0.6884408614921715	0.47395267762771803	0.7260087098699
K	0.9498841768121621	2.5743886147825075	1.5173805611135953	1.8037305892989381	2.0296431342640084	0	0.5100323707262241	1.7695020701188149	1.956170068250686	2.7503015563931332
R	2.0442059669310972	1.8257312217851958	3.6559951286887804	2.862166785293838	2.191495554285746	0	0.6989912196184603	2.933279527816447	2.8460019256016724	2.0507564050800267
Q	-0.47988758287253414	0.17846310726220416	-0.11456463335185722	0.09051106515079047	0.09956395066077008	0	-0.33271851452724	-0.3954733653014893	-0.04622513108909942	-0.010472711347411942
N	-0.7719050739590919	-0.3102804193951718	-0.29340534388007966	0.12841648390810234	1.1403164552568585	0	-0.44875513133716305	-0.062333475346074085	-0.3696177459495042	-0.021073982516324717
D	-1.5066199709305923	-1.4446136557337033	-0.7521796758026895	-1.1375627428093353	-0.12959112768836276	0	-1.164308249230281	-0.939132089429233	-1.1204899712703438	-1.1371706405725175
E	-1.4576614026676762	-1.1851734613655311	-0.7232697598165483	-1.1251981286172625	-0.8832373031474	0	-1.2055810602614678	-0.942131116778466	-1.1144134746923118	-1.151705360725564
