## Supplementary material for "Proteomic Sensors for Quantitative, Multiplexed and Spatial Monitoring of Kinase Signaling": de novo algorithm script: PKN3.csv

Index	-5	-4	-3	-2	-1	0	1	2	3	4
P	-0.2966351129832703	-0.40755760901495425	-0.08845135150975546	-0.7184939288638629	1.7519887101625615	0	-0.7065743531106224	-0.9116886970470603	-1.0435116047180508	1.4934983334801817
G	-0.20862095635340305	0.26596659814554285	-0.08932237067802352	0.33920263376873866	0.46230766298489573	0	-0.46566979340280673	-0.7849955770535568	-0.31973448588243153	0.5394578883122311
A	-0.472605376138362	0.24374132638897775	-0.3002007025909974	0.14166327297995845	-0.2814752306291696	0	-0.6207693170778411	-0.3670677290696995	-1.2586374381591605	-0.16403003023096718
C	1.2796676264791478	0.7665669265096637	-0.14584083700655356	-0.06645817106291452	-0.764220419263438	0	-0.08668432310892675	0.2211174316139537	0.8638807078799335	0.13477561060134796
S	0.4354637817196205	0.7241852150266874	0.09526019289637486	1.4796341191297022	-0.24625180987163472	0	0.45659926479793217	1.581086478308704	0.3266058499891725	-0.2782142219411973
T	-0.4132205113191966	-0.30168069475480486	-0.08836117992185105	0.46580724688234776	-0.5755699109533616	0	-0.16530544087890375	-0.17868126078237767	-1.248870789967288	-0.2143201658069275
V	0.2477987758616218	-0.9563133042086158	-0.4760657972452467	-0.7416797993164482	-1.22260495156461	0	-0.1432130780509443	-0.45068081536635934	-0.7614762464050027	-1.1429432885056297
I	0.8217291780129271	-1.0687405194952504	-0.5414613686213018	-1.1765692737910245	-1.563208408594193	0	0.15963467140430954	-0.49269751353032076	-0.8585341306474477	-1.1513654189037132
L	1.6161354465193996	-1.0727568014054976	-0.5557242909625152	-1.0498436369025343	-0.5905214570072046	0	-0.07172682067135992	-0.29159195662677523	-0.4158652053150676	-1.053060409180177
M	-0.22562728363112788	0.23209464239717303	0.27419284161368457	-0.611009287170035	-0.34112436557102727	0	0.9920778909205454	-0.4870993886396627	-0.6587716842634581	-0.5583911426147373
F	-0.871262900851163	-1.3291235720847494	-0.41210648791864485	-0.7584515882014794	-0.8541294212930303	0	3.9121406932052296	-0.7390821141116503	-0.46039271375134094	-1.3263718847955717
Y	-0.9004107212992825	-1.0201666510219567	-0.41336015746434435	-0.8833838241073292	-0.46680361571991963	0	-0.3127521307463196	-0.24223483568107962	1.9514796029630483	-0.7033895515635168
W	-0.9242563707030668	-0.7358086229908155	-0.45512614184014766	-0.5848961764751566	-1.3253151764429352	0	-0.4891888174470789	-0.5511578240380083	1.2874131051964237	-0.45565266439916574
H	0.5181589013963712	0.35059129865428335	0.06629242142950077	0.15389131527266242	0.7076635807236156	0	-0.41465426902114577	0.6973082281456056	1.2863857879286154	1.2298437052442832
K	0.40806570124995784	2.3883064810922745	0.5298622393613882	1.5352134844886938	1.7356028566131694	0	-0.25132166862380984	0.8707540355374609	0.792406974826178	2.6501893541595223
R	2.413725841711618	1.6973479289607087	4.063102804106457	2.589800378710966	0.45577247854173897	0	-0.3269436503641516	3.3518275191097313	1.5873118205524368	0.12334752411690812
Q	-1.1189132763270306	-0.41707210216201296	-0.1974343997999644	0.6384489112582041	1.1753462645781885	0	-0.15695413954130508	-0.37378954945622417	0.4351870290977715	0.6344110118738692
N	0.2135927517008417	1.0279056967971676	-0.267227870405015	0.6128593444154292	1.5347021256229094	0	-0.27760483663165025	0.14962716123559702	0.021774969064554936	0.7967530217676674
D	-1.0579520373824636	-0.8559379358597301	-0.5297023452228659	-0.798719125523157	0.121739864486014	0	-0.4792074347251872	-0.5956129949262332	-0.9262333507909544	-0.11383436441289768
E	-1.4648334576631425	0.46845169902591116	-0.4683251982201794	-0.5670158954927633	0.28610122319743225	0	-0.5518824469259631	-0.40534059762204405	-0.6004181975979305	-0.4407033072015077
