## Supplementary material for "Proteomic Sensors for Quantitative, Multiplexed and Spatial Monitoring of Kinase Signaling": de novo algorithm script: PLK4.csv

Index	-5	-4	-3	-2	-1	0	1	2	3	4
P	-0.4971837995332299	0.5869259741683884	2.022322757562447	-0.8864656479718567	-1.3188758962010716	0	-1.0876191382210545	-0.9701287432789727	-1.635574230259258	2.3224020399423635
G	1.0048867070330993	1.1472832620989202	0.3834715752944138	0.4872626866921544	1.8800060169878097	0	-0.5745751915999102	-0.8701444397248697	-0.5071997503832981	1.688481389972923
A	0.5036373532382645	0.5685420884057262	-0.12564532124985345	-0.5346940242365045	-0.17968312065479577	0	-0.7491791673767074	-0.6379894098169229	-0.5269827525341576	0.9902450809690738
C	1.493970886144319	0.9240589974861358	0.40768332537919144	0.8288368358366023	0.37815224952292337	0	0.5521813079814392	1.2701838006955717	1.5275512985811481	1.29661522654
S	2.649879910340586	2.295014253417292	1.3249142355299581	0.6192080266514967	1.0013904094290238	0	1.2188533199965792	0.6878500719723811	0.1125228313572663	-0.18526634034586598
T	0.528460765905015	0.7254410185649587	1.4004412915662865	-0.24549157698060764	0.21909207829601235	0	0.2896275389284513	-0.12816700121524063	-0.8018423758442829	-0.01064452220949722
V	-0.6636544624472606	-0.967345689298312	0.005970531447086084	-0.9590478792151196	-0.8801938932346215	0	-0.029602931717271023	0.017669789836689005	0.8788610613607252	-0.20241335654018136
I	-1.5276939768749052	-1.4664541344588382	-1.3649647583881162	-1.0302010963501784	-1.2896108213374302	0	0.6578171475361523	0.2849559226893369	0.986000849654804	-0.008579194696015058
L	-0.9611179694536731	-1.06242198605914	-0.8286748331654964	-1.0259060845462813	-0.35379695689695945	0	0.6013852270114015	0.24158046338881692	0.8067957230321046	-0.0238659022124742
M	-1.0906325821893876	-0.5825995457768136	-0.4860888456526051	-0.5854129589532824	0.5053186586949734	0	1.551033184055554	-0.20192127375091576	0.4581757467365244	0.16766138347535456
F	-0.6548443973999961	-1.2479513171416767	-1.1585090601902854	-0.34288691051853243	-0.7876097640074482	0	2.555707564900644	1.100292184131404	0.41620239392058767	-0.6704482352827841
Y	-0.729305795513897	-1.0665426131359417	-1.0280215790232097	-0.2597720658780582	-0.17680539736258422	0	0.32394002868217786	2.341143249809692	1.0753328939108007	-0.5499977110536098
W	0.35693997177306674	-0.5043468948038586	-0.8244394975192679	-0.06461592455862218	-0.6949661577872926	0	0.4256554174073483	1.7057090489023992	2.099871988447173	-0.10342134490787017
H	0.35827133321072785	0.2150429356362443	-0.5274132873090651	0.16940094023562893	-0.11612204989026721	0	-0.49862201014711205	0.4975421523361162	0.03227996058553684	0.32429818410764527
K	0.5616026181323499	-0.0840585651703323	-0.029037673756607332	-0.5281235741857686	1.989673320773029	0	-0.8030848574433662	-0.8910684688555712	-0.8083611665053247	0.157372556141406
R	-0.05477001341939681	-0.4178349525231499	0.1300275435035493	-0.4670362066934186	1.4669625703851634	0	-0.7719235700917358	-0.8947924482600514	-1.0498605451380791	-1.3269961257228595
Q	-0.7987524752076101	-0.37535938891902443	-0.27570331072065934	-0.4231644101952893	0.40907566049007804	0	-0.6088470443742726	-0.8586751257539146	-0.59967935936303	-0.012781478272825176
N	0.5790381756600642	1.558287476379328	2.012510846243452	2.1683931651289314	0.06839762093429162	0	-0.8078465662700058	-0.8159587261438874	-1.1251284383849218	-0.8136040306636031
D	-0.5379148539495509	0.014781850394399637	-0.38160389726132526	2.7326775679725617	-1.0976750279249365	0	-1.1190198258086284	-0.915133894616512	-0.967645040981165	-1.686744906043696
E	-0.520817395448584	-0.2604627692643029	-0.6572400422898941	0.3470391377661441	-1.0227295002158936	0	-1.125880433449683	-0.9629471523455484	-0.37132108819315446	-1.352312713197484
