## Supplementary material for "Proteomic Sensors for Quantitative, Multiplexed and Spatial Monitoring of Kinase Signaling": de novo algorithm script: PRKD1.csv

Index	-5	-4	-3	-2	-1	0	1	2	3	4
P	0.3844623405686626	-0.9318454284139567	0.4267994732346879	-0.7770764319090762	2.670404457783223	0	-1.3306359243352897	0.590734862828574	2.106838096237513	0.575979850894473
G	-0.49298101174157444	1.4332900316685477	-0.11075953721678632	-0.6774030372147561	-0.23731280653968567	0	0.06737345613437663	0.28994307825663784	1.0764345567672327	0.44843002983143143
A	0.7793869780585506	1.3544148318207838	0.3226806464071316	0.6829664654006163	-0.12463270211551988	0	-0.292760145566571	-0.11929182236139466	-0.3939795610376287	-0.09221803061235762
C	1.4027368332443693	2.789303713761674	0.9397355389025263	1.8200611142257885	0.05714868406467173	0	1.9687515105349842	0.6096905575438097	0.604398172428607	1.8101539623237701
S	0.16500843544196125	1.1190075721978254	-0.024804584096991853	1.5476180018879462	0.5806787094491488	0	2.3829635194632295	3.799777821680303	2.8997968007349493	3.0014305766521074
T	-0.05595679868731635	0.4541019022402097	-0.3425161017191791	2.105960901955763	-0.47971824460611995	0	0.016971965659801296	-0.10132532118827679	-0.4255746180323976	-0.20331505708370406
V	0.7609616871133453	-0.5630865774127746	-0.5924072217716387	-0.31318009813479103	-0.7334256734501232	0	-0.1948143153205508	-0.5772138296985981	-0.6238143189759212	-0.9623188253235887
I	-0.051441074121350204	-0.857794945120334	-0.7127615078784801	-0.8231602302920533	-1.1632679006482687	0	-0.275045430043742	-0.7668217395985977	-0.7340873311279191	-1.0048389982201626
L	3.2368302045662514	-0.666796206221276	-0.6540099728490667	-0.6186904204732071	-0.2653609174869377	0	-0.21806194875416687	-0.605371078289614	-0.36935711324711296	-0.8700917066680904
M	-0.4857698766358395	0.24458129922412208	-0.3628539492356794	0.5640079162119093	-0.11156530484432922	0	0.1120948440317537	-0.30969078018539753	-0.37110535037450076	-0.41006470082247753
F	-0.5478483456463855	-0.6661995151001648	-0.535845155233323	-0.7592684464924147	-1.0057295304569234	0	-0.3185542815161038	-0.39907923494517084	-0.4961457902161717	-0.48229775763100313
Y	-0.2572365849803721	-0.5379170024888292	-0.24490871525654917	-0.7198550691750216	-0.24769481398384668	0	0.11663737232318261	-0.3987971849392596	-0.3047038598726638	-0.14357603791178516
W	-0.7277660128346641	-0.675069495890041	-0.33999364522866876	-0.9317904924996024	-0.8781239187245667	0	-0.31431738540716153	-0.28360281903347007	-0.365817006901167	-0.33924837390089363
H	-0.7721828126945064	-0.45925410782358855	-0.221288588332175	-0.6281528650923112	-0.33993518172486326	0	-0.17206248549929837	-0.2104070061283678	-0.2646399703424676	0.15784654347533061
K	-0.8982512801318326	-0.07221901144062136	0.3990675215161992	0.5466929462463173	1.4637422449105846	0	-0.9052661900846257	-0.75323411572213	-0.879287397926398	-0.9125651656539627
R	0.3156769928463417	-0.01424491676587675	3.815221438792756	0.19455454436222763	-0.5658931087076939	0	-1.0453475717647476	-0.7866057757000172	-1.2434331865314172	-1.307810632644292
Q	-0.15455054195972548	0.2539953228424545	-0.16151275467046627	1.084552292787648	0.5035392963269888	0	0.5384995031416349	-0.15148356409798544	0.040617436319610595	0.1950476531597793
N	-0.7284837667336846	-0.5883751450172554	-0.19557044828036305	-0.4202350043931937	1.9571643934479992	0	1.7687058172733057	0.6838631853001645	0.14828791088337068	0.3012974974819061
D	-0.9021864914148082	-1.2113724913038986	-0.7515332731065926	-1.0831990464191268	-0.2545307727462947	0	-0.8480463080656705	-0.03359168235485131	0.04511545072856281	0.4170262293687587
E	-0.9704088742574228	-0.40451983075700026	-0.6527391639773412	-0.7944030409826647	-0.8254869099474417	0	-1.0570860022043433	-0.47749355136635613	-0.4495429195140788	-0.17886705671524228
