## Supplementary material for "Proteomic Sensors for Quantitative, Multiplexed and Spatial Monitoring of Kinase Signaling": de novo algorithm script: PRKD2.csv

Index	-5	-4	-3	-2	-1	0	1	2	3	4
P	0.6178130075602528	-1.13892748740969	0.02640904205932366	-0.9352649858051253	0.9422743557924134	0	-1.3351531405606971	0.9362639269147813	2.572899203754293	0.6023816115774241
G	-0.4307246644212978	1.038740670919662	-0.18793069275375787	-0.8001116008227632	-0.6668533653820491	0	-0.1839780245834493	0.19982757200325232	0.959239474376595	0.6257991315820338
A	0.4602330952186005	0.3352018532012846	-0.07175146376647486	0.01683166206563065	-0.3464434133493027	0	-0.6801174027808972	-0.20408337060063694	-0.4407776801693752	-0.2994457458606714
C	-0.018079567203747298	0.545209745140567	-0.1387744164061517	0.4748856383160924	-0.6655559986218355	0	0.3230453983135732	0.058152306149826805	0.30389191088972767	0.5885297495393517
S	0.25866543367997263	0.9088783978397911	-0.048507975667736826	0.9059068285953383	0.4240866510804156	0	2.3417821075115848	3.632776471389888	2.5694341830506464	3.571302010236797
T	-0.12969387564622417	-0.11904448424554452	-0.3611250115074553	1.2814478651952301	-0.4841079088666906	0	-0.02020670964928095	-0.27111635333361517	-0.29194689333583634	0.3095223425725097
V	1.0980696898011473	-0.699727465002743	-0.4714964762997771	-0.516464781277105	-0.7444926574385843	0	-0.3472588749845532	-0.8507829726077926	-0.845196184977672	-0.7706325363654151
I	0.16960573301760762	-0.96364249063325	-0.5013597305042218	-0.9326450639989947	-1.054323586249915	0	-0.28849985540096845	-0.9231534595207737	-0.9474267546797728	-1.090755409413587
L	3.0291721270569356	-0.7359511122550813	-0.46151738305023865	-0.4423698753178892	0.10817531104894013	0	0.04727420512100989	-0.676676382253691	-0.5394940208185539	-0.9387015529662929
M	-0.4476333046058621	0.20607168614072424	-0.36253188162561356	0.6644940583866662	-0.16690644184486872	0	0.076857949493726	-0.5711435272799298	-0.7371633324303686	-0.8218561955390783
F	-0.3836677712172676	-0.6918644731460145	-0.4168790919640571	-0.6993109742729792	-0.7046113896564058	0	-0.38468436903879066	-0.560292693439639	-0.5789553523645344	-0.45619756361187336
Y	-0.3982606650912575	-0.5347211370827403	-0.34957033738335236	-0.6560376884147509	-0.2199758554115013	0	-0.11214752791482559	-0.45127762060834165	-0.497784970192814	-0.4945189075786988
W	-0.8688047925040168	-0.8117592609845271	-0.35316970737533404	-0.8555782466060343	-0.7911884491054479	0	-0.6273465967787071	-0.3076716779598948	-0.601452531253	-0.23623830684469427
H	-0.866675138053535	-0.15815965961466427	-0.20188828162313896	-0.3724188432861425	0.08919571135916847	0	-0.20111018615564513	-0.1197296515568808	-0.15018776756688648	0.05019684302421775
K	-0.38437247411497677	1.7949265837567316	1.121868998253745	2.149196416797863	2.9838802276541765	0	0.2766689555250291	-0.11591170849447607	0.03598211750516137	0.029591433992026364
R	1.4210880091340237	2.437064354168296	3.963746992113988	1.6280808712566868	1.3456994004995082	0	0.11812122124094913	-0.1927173899368084	-0.5026297069627655	-0.885714102828335
Q	0.0257514670422535	0.787900102583621	0.01932910996592431	1.2910769035573753	0.030263803645395836	0	0.6693124308452484	0.17496001820943094	0.0028622094617488385	0.31852637294442215
N	-0.6575009145801044	-0.5615149598423047	-0.18544626407459502	-0.0735320667885143	1.38351932480623	0	2.654709845301735	1.0972897565465993	0.597923181164517	0.12315611916808655
D	-1.2184142440982386	-1.3109518778282085	-0.5484474649863957	-1.1781562170270363	-0.5001710577625584	0	-1.0378093943139235	-0.17175620567958913	-0.30020448458124027	0.18832577839086873
E	-1.2765711509742637	-0.32772898570590764	-0.47095796340467966	-0.9500299005535489	-0.9624646621970874	0	-1.289460031191121	-0.6829570379417091	-0.6090126008698723	-0.4132710720190884
