## Supplementary material for "Proteomic Sensors for Quantitative, Multiplexed and Spatial Monitoring of Kinase Signaling": de novo algorithm script: PRKD3.csv

Index	-5	-4	-3	-2	-1	0	1	2	3	4
P	0.14181026840020286	-1.2326020137037776	-0.2755782931201338	-0.972775858599981	0.2834490340088583	0	-1.7711523139432788	0.09596624797657831	2.114950675443404	0.7844524911000695
G	-0.6246631214034303	0.3235913349651942	-0.3352969157058803	-0.8689724404953462	-0.960683778485371	0	-0.9714871932648097	-0.1566969337252465	0.38975325927085663	0.44071475401880433
A	0.009991686867972591	0.5487311027024823	0.04570056298627014	0.12347732964887512	-0.3517948252224915	0	-0.5693200617172409	-0.19801598278468127	-0.6920418301240117	-0.7029612610391986
C	-0.026887085988165662	1.53084744236061	0.01676723027233046	0.6210212902879145	0.14144957305727468	0	1.3126732094861457	0.24581157055453795	0.3522862531706218	0.5929011016998569
S	-0.13851644470607194	0.2867500881772646	-0.21274910747328693	0.506759509158493	-0.2191096289170395	0	1.6639125360507974	3.9668458950528125	2.65863137377021	3.1014353552301017
T	-0.28067629762446406	0.12236693810916545	-0.28581807769289	1.4649119700014563	-0.4901474178922158	0	-0.0025019433720860304	-0.07866662290911314	-0.4251140898693601	0.10262682619045531
V	0.9295287940496046	-0.4340829739132269	-0.3599231980576956	-0.4428458211634594	-0.5864647896860169	0	-0.20877932117700082	-0.6373086953219993	-0.7468809247157597	-0.9469273160668913
I	0.19154447495198265	-0.8006351776194508	-0.36650925243607263	-0.8125101635016033	-1.1455333113843833	0	-0.11108312074771666	-0.7633362839687112	-0.9619169712025173	-0.8800676370741461
L	3.553226832926613	-0.5216075023574506	-0.3448193342012151	-0.3266127912115517	0.4818150508884631	0	0.009734067923887335	-0.4895702874628648	-0.28930661244447353	-0.516055583413223
M	-0.3106198527652795	0.19586594249301775	-0.2949640040872458	0.4126794680818937	0.11747807495473728	0	0.28608007022961063	-0.3422552966326148	-0.5215197895675243	-0.6891926897344369
F	-0.12952198323831562	-0.5464728618710746	-0.31058249610104993	-0.7296152818470442	-0.4336957627677119	0	0.07323322061704797	-0.14387506648475032	-0.14166127211443963	0.05582699399660515
Y	-0.23172153911621915	-0.254637898406657	-0.2567219616251898	-0.602328248297895	0.2300924681786496	0	0.8566611691079294	-0.08081690806353083	0.45791831280190004	-0.08158911377734591
W	-0.6523905643238652	-0.8856430727368295	-0.2996681909784103	-0.7735138575808355	-0.6936473327166621	0	-0.5113593424665049	-0.16909281210509805	-0.18011321297691127	0.7784419937107628
H	-0.6804188182184353	0.17503274878090136	-0.22088864579736497	-0.3639204506089335	0.40445588897774315	0	0.7741275033845475	0.2658231103821276	0.5282841142176075	0.698383072027195
K	-0.12925304793686734	1.9719289845508934	0.7243565958036305	2.26662144521925	2.7004689813376164	0	0.7228425624291293	0.13997788798750282	0.49745554647866275	0.4839239783202225
R	1.212741259492232	2.2729134030764673	4.112660340819539	1.9188574365002558	1.9963180964387937	0	0.6295517566749531	0.29106961375761214	-0.006025993751547698	-0.9449732850519001
Q	-0.17287076468123316	0.2297485639525146	-0.21116033897549571	0.9317390956293262	-0.2419647516346081	0	0.048236662975813825	-0.4148673424372169	-0.2031503215652546	0.1080080017202416
N	-0.7436103314036756	-0.8620183796236695	-0.31009214460509094	-0.421641847967309	0.9785325469920857	0	1.218296462775646	0.11401431115669598	-0.0764356675397378	0.08161315965310528
D	-0.9498488200672417	-1.3901627855676661	-0.4191581776600129	-1.016739462198444	-0.9665306185874116	0	-1.654054237558028	-0.7519786073098765	-1.2147789546368837	-1.1562549227317607
E	-0.967844645215344	-0.7299138833687058	-0.39555459136473553	-0.9145913210550611	-1.2444874975403102	0	-1.7956116874088444	-0.8930277976621644	-1.5403338946448375	-1.310305918778517
