## Supplementary material for "Proteomic Sensors for Quantitative, Multiplexed and Spatial Monitoring of Kinase Signaling": de novo algorithm script: PRKX.csv

Index	-5	-4	-3	-2	-1	0	1	2	3	4
P	-0.33485913271798384	0.4268147006865523	-0.06640260841727307	-0.28387814574673365	0.8081058063482965	0	-1.3093889095684177	1.455562001394	0.6363033418804864	0.6560107996458618
G	0.9043573526213273	0.22586883810654215	-0.22910366918296693	-0.29065859510529446	0.45163812288744637	0	-0.005343963542371883	0.44005224716962216	1.2431441399775016	0.1379566978538604
A	0.2218130197722634	0.11544091524772737	-0.31998036837554855	-0.33874005999604634	-0.4452627360631242	0	-0.9641492719079033	0.4785890211783212	-0.7029222726629449	-0.5688888813839914
C	-0.04410361606725153	-0.47922709939764074	-0.2831457598728004	-0.32911287209260076	-0.6529037889123388	0	0.2603224176658525	0.30055807729199197	-0.37613386178514985	-0.21104424407152142
S	-0.14736918919410188	-0.0324185047009714	-0.018728895192640323	0.14281536059357952	0.4545772516569637	0	2.678213526547803	1.2228241012824483	0.4688377305415595	1.0782654997603351
T	-0.8684052425884228	-0.6062094495185947	-0.3222552825208783	-0.3408656571465483	-0.514544378910844	0	-0.060680638396085194	-0.7099160782036307	-1.0274310103424813	0.12589769430074224
V	-1.0882593871048833	-0.9070613925014503	-0.41507659436380717	-0.4148075867790439	-1.0492800416874852	0	-0.7129725264190833	-0.9405648162711238	-1.3688433240380637	-0.9544137548811137
I	-0.930868256988354	-0.9973380000623269	-0.4155945329889233	-0.4146994467841249	-1.0960419966543868	0	-0.5211377224261734	-1.0963253182661048	-1.5350779701114827	-1.1931379087514822
L	-0.9757459161917407	-0.8423516898096415	-0.41485684901826947	-0.3929752848243019	-0.7956478393177003	0	-0.55617919665041	-0.9915526305865459	-0.8499572043008925	-1.0753437756263153
M	-0.6723851311253992	-0.6376042064141179	-0.40385219105707326	-0.3975141587953469	-0.608574039127352	0	-0.48683932984530304	-0.9311480755971465	-1.2493563539335837	-0.9062547133210952
F	-0.7893797711294549	-0.737052954382028	-0.4068798104715595	-0.3790241387618215	-0.7592630957137636	0	-0.5826110725070965	-0.9278707982592156	-0.6803419950109212	-1.0120793270014738
Y	-0.5495219101095044	-0.5740059102407576	-0.3683592624577959	-0.36747741392483313	-0.3614973705810631	0	-0.8101550472733546	-0.8526143240029816	-0.7478187511505932	-0.988888527570913
W	-0.5052293948705217	-0.4539784812817354	-0.3465673224951308	-0.3358461070253278	-0.7155070361522422	0	-0.1058646020812124	-0.716303193936173	-0.5456056969954262	-0.921656451498458
H	0.6049055785661909	0.2071699908039536	0.10551042693017199	-0.14467202973875698	0.2917658323509505	0	-0.389754827866612	0.23051866478176578	0.8102960202008604	0.02972104502973749
K	2.462795322877042	2.6043851495421664	1.203633887727464	1.9854527344867723	2.5423784475856466	0	1.3326700900523527	-0.5579143467516087	0.965509227192148	0.21865218840150727
R	2.4241566021170255	2.672602479334981	3.96065920571208	3.6088353091328997	1.9586084176129654	0	1.3847969661591748	-0.2597011264940859	0.3593996115704675	0.09022454172856538
Q	-0.3438605584127451	0.3629145794901708	-0.24607198009854397	-0.23781832303168027	0.6154817711454001	0	1.1208649897102885	0.3702739799149033	0.9385266560224246	0.4783403745446913
N	0.2972903579557294	-0.07701908526724219	-0.27693086089230096	-0.31093238169601795	1.0170883377975701	0	0.9560308265951237	0.7846260810456139	1.325831847397316	1.0869892483639172
D	0.30376758738327236	-0.13966587745619283	-0.37006556957375786	-0.37269463110112366	-0.3796478945083358	0	-0.5480815963201093	2.6731776784850676	1.5003762372823113	2.535734242345939
E	0.030901685207513022	-0.13126400217939563	-0.36593196339044654	-0.3853865716636493	-0.7614737697566015	0	-0.679740111926461	0.027728855824880654	0.8352636282664616	1.393915252131211
