## Supplementary material for "Proteomic Sensors for Quantitative, Multiplexed and Spatial Monitoring of Kinase Signaling": de novo algorithm script: PRP4.csv

Index	-5	-4	-3	-2	-1	0	1	2	3	4
P	0.4409426143113197	0.07142236887833402	-0.20970058405227374	0.6597083267824142	-1.1304264532562278	0	4.10113840758545	-0.9576373662971677	3.8141745775680236	0.07864743681291711
G	-0.3500890261006071	1.5817204601949135	4.203871394927476	0.31364026615981133	-1.3231567914177595	0	-0.21428374765884045	-0.9189947952692804	0.1589626373269604	2.4461151017687666
A	-0.5758792308351224	-0.10273662288747486	0.018792499001547978	0.1718551813294865	0.11970499585939437	0	-0.38710656128974913	-0.3892234976230721	-0.4695711703545282	-0.538659182045612
C	2.542997612083853	2.3541650336288957	0.31003249411151107	1.9703549343271938	0.49727868032134454	0	-0.13366193991938005	0.7453284872770486	-0.11078373683130907	1.2711165940535967
S	0.9173983914048545	1.3740406260661877	-0.22106120551572045	0.43530382002595513	0.5793622707739929	0	0.04855784025628574	1.3707055754992878	-0.21761119555230787	-0.9671534758901656
T	1.847254537322785	0.46590295014757427	-0.23622733334841642	2.0294853442748706	0.989131199341055	0	0.45421909696787105	2.8147015272275295	-0.11001110068906934	0.5006900045656865
V	-0.36653146216921295	-1.1345181247636504	-0.3169090472736082	-0.2530918636930713	-0.48766937349151357	0	0.4583449861306635	0.7680502559429496	-0.09086777005827038	-0.7766644830061287
I	-1.0392275454066489	-1.0024751480163192	-0.30589845935479226	0.15531429645308104	-0.7626815906373664	0	-0.2938639240477102	0.7235579284490772	-0.19418551596307482	-0.45421254152705404
L	-1.0423721710163991	-0.5647487596616003	-0.30303664447282214	-0.5214920601787542	0.03729558328201509	0	-0.40617347814992316	-0.4021891870557248	-0.19571633417006337	-0.6689925472792682
M	-0.9920309686979875	-0.8392257108974895	-0.2925349812873144	-0.6200059529562464	1.123147167701214	0	-0.286581188951226	-0.18055045914764498	-0.5996618097935748	0.22863571341376554
F	-0.7188855639741049	-0.5873681383363512	-0.3033359037765072	0.2553967810619957	-1.0101631485200993	0	-0.4407812988085503	0.3608230745814362	-0.6620902844837266	-0.3072238926499045
Y	1.0377364865680128	-0.6910434779430373	-0.28959493597718605	-0.1856532873490531	-0.26660299269152166	0	-0.35142384655217357	0.09994233992670742	-0.4068943483329422	-0.03145107371492954
W	-0.30224759719772887	-0.14371034162987653	-0.24904674539034036	1.8578403463435895	-0.07507461496867544	0	-0.4195980203746421	0.9622248373364345	-0.3543366945620162	1.892262322973506
H	-1.0344643148917356	-0.21347022074607666	-0.2515011183362353	-0.4424361520624636	-0.853946726272445	0	-0.36585479112946884	-0.12648819298582384	0.04519634540564316	0.07598773627383341
K	-0.14150847615974477	-0.8468117203265362	-0.317772209369685	-1.0727184901025806	-0.6198946304422934	0	-0.3962864188932553	-0.9847581518254895	0.22686920738615546	0.14913179790393646
R	0.905273745781261	-0.887483499196865	-0.25437961712143986	-0.9885166387359249	2.602991076411966	0	-0.2887349096484358	-0.6089445570519207	1.0546572913052439	0.9009358900076577
Q	-0.3224840431640364	-0.582511356423325	-0.2875556900723995	-1.022607565552304	1.0383285931398993	0	-0.28005055199839607	-0.7964753925624642	-0.16381355713360377	-0.3546138764348042
N	-0.6082176619563512	-0.05078089863963069	-0.23536712706196777	-0.7561502352774797	-0.9354406922366393	0	-0.3062956639516445	-0.36848354757472596	0.14240220654354674	-1.1046976613677364
D	0.2599087775304422	1.6631349977106138	-0.20980627066764454	-0.8574692090994439	-0.5547695137953439	0	-0.40955284026642164	-1.0591623216855668	-0.8786614215600962	-1.1001855873530302
E	-0.4575741034328486	0.1364975828417152	-0.24896851496218214	-1.1287578417510753	1.032586960898998	0	-0.08201114930045222	-1.0524265571615876	-0.9880573260509894	-1.2396682765050282
