## Supplementary material for "Proteomic Sensors for Quantitative, Multiplexed and Spatial Monitoring of Kinase Signaling": de novo algorithm script: QSK.csv

Index	-5	-4	-3	-2	-1	0	1	2	3	4
P	-0.3039956102847885	0.5127301046464997	-0.04750357080757866	-0.7904513971701834	0.9059399983888705	0	-1.4921003928251346	0.4287759907883912	-0.8625128077953594	-0.3090827142965904
G	0.3344924806364144	1.2383213203235373	-0.30506707391226434	0.2415293279509141	2.9354153630813427	0	-0.9345136036079377	-0.8053597484947842	-0.674540940865895	-0.4006135947455475
A	0.8438892564444024	0.3920466348135088	-0.20206615042755105	0.9324804548713059	0.04004628579425787	0	-0.7779643603992131	0.4821436083148967	-0.4835694025138131	-0.365710588474926
C	2.1618469996226413	0.6420444704270704	-0.24873978964609403	0.30761636070022264	-0.6391797882966147	0	1.5820745016603959	0.40684495709541474	1.4583293152068932	-0.03397942949748416
S	1.3002840633491004	0.875495323789704	0.3264879745439978	1.955108884822507	1.0307699492909232	0	1.0644223448444177	1.0453690231058743	-0.14840578266197602	-0.4910841434047848
T	-0.7488294580982215	-0.6491178444441296	-0.3117861193624359	0.20853322934146837	-0.3952028016432806	0	0.9822122072788597	0.3723895187422119	-0.6418613805242026	-0.45881201577367986
V	-1.1100111526843135	-1.3150265066538693	-0.564902798522397	-0.6402167295604247	-0.9157486947145361	0	0.35578070995660743	-0.335994938556345	-0.6969774885741776	0.23921408306163613
I	-0.5942456972827118	-1.340407144980559	-0.5936409003700006	-0.8336694602520093	-1.0862387097328143	0	0.022424778575034197	-0.34545038787692645	-0.6109875839916207	1.669093471896605
L	1.6459336946517318	-1.2532304194274462	-0.4944996737113451	-1.0326045092584857	-0.527690432269198	0	0.2083199632652406	-0.14925413627083356	-0.2654371291497604	3.6271588494353515
M	0.46105353952334427	-0.08480433075773325	-0.34046573453363727	-0.7159169926310741	-0.37352170527428974	0	2.081571862309965	0.138084630654469	-0.3483954249039275	0.6114324012870037
F	0.03462065800819469	-0.5260451478550768	-0.2912909658112644	-0.0665004606848078	-0.8591183621940136	0	-0.7692515290621255	-1.0775139653058594	-0.15004343296057127	-0.22142884407564548
Y	-0.570271222560231	-0.09679469697233357	-0.33181107205702354	0.7132885365677469	-0.4163153296869093	0	-0.4645423378103948	-0.22912732849337786	0.08973798021505029	-0.5280455739941888
W	-0.2431779001194324	0.681237108426381	0.28027097405417734	2.5362195762147	-0.8767570595662052	0	-0.6312568498601095	2.9065280491185677	-0.23063118257358153	-0.36568366096785704
H	-0.6098439182226487	0.6087156688408671	0.12681361367346625	0.2801585196243351	-0.24442645389345227	0	-0.7298028735503339	0.3265980095545545	0.4278526371663825	-0.2672470377344273
K	-0.10213434541076498	0.6962697206941352	1.1598258709367448	0.09244265130899382	1.3171293586785298	0	-0.45793137053325383	-1.4172657130474164	-0.3880562732800584	-0.38701514247684554
R	1.4129216768871138	2.5435934440814405	3.849790157853218	0.4804832527584155	0.6788914831190239	0	-0.018706130501404048	-0.24438214780877895	-0.4400692514382281	-0.48893416556196784
Q	-1.016959312314573	-0.7622753850563937	-0.2854551068473454	-0.805960511184713	0.4919149935398103	0	1.4929974601998048	-0.14470104418111357	-0.2287284101948205	-0.466674786638935
N	-0.9933580252565252	-0.4261267800087548	-0.4209725975107169	-0.6335116513957426	0.42545921075112325	0	0.3737710475078403	1.126715467555305	3.3547432373613875	-0.34935830901738574
D	-0.7820603392927219	-0.8587309610716258	-0.6654896161570577	-1.0677792136543671	-0.6302724485411789	0	-1.1584556779447923	-1.0817333187066334	1.3377814210731036	-0.43886564850899057
E	-1.1201553875960073	-0.8778945788152194	-0.6394974213848937	-1.161249868368802	-0.861094856831388	0	-0.7290497495034662	-1.4026665261876137	-0.4982280995948264	-0.5743631505113403
