## Supplementary material for "Proteomic Sensors for Quantitative, Multiplexed and Spatial Monitoring of Kinase Signaling": de novo algorithm script: RAF1.csv

Index	-5	-4	-3	-2	-1	0	1	2	3	4
P	-0.19468277147504012	-0.8209765112079063	-0.8502544618891408	-0.007716897443387984	-1.0027929245743532	0	-1.4683814395729615	0.28799930465625684	-0.3724063600122152	-0.12663730080901237
G	-0.2756647503432568	0.20829339163524352	0.07019246587672623	-1.2537296568932264	0.18614364010053447	0	-0.6309400024758083	0.03928588637470463	0.1593734084016609	-1.2271848898514177
A	-0.1386538905603289	-0.25068347033925	-0.27426120404392335	-0.842304320528246	0.01364742419284062	0	-0.9867643522381369	-0.9689483844757162	-0.5886835105805094	-1.482525209336334
C	0.47100964004722623	0.771352136061533	1.143609149835412	0.9111823096499502	0.26313181332287594	0	0.692984304470631	0.9354488919140922	-2.978515385365229e-06	-0.15060177870554503
S	3.747399173057525	0.9363387237742973	1.4936018902059114	2.530966677988277	1.0195310835471696	0	1.0380923600863456	2.1179472007252356	0.7300513963422527	-0.5603374139050319
T	0.32552861802617694	-0.22384796274498453	-0.3205453626207278	1.727158781914409	-0.3886773052768219	0	-0.11515067461601246	2.1793607769602024	-0.12575828089781363	0.8247902457553798
V	-1.0315079219532615	-1.3201939008052812	-1.3253287152729676	0.10948756621184795	-1.5224737670851323	0	-0.2133717895380093	-0.006140675477809414	-0.7657880210712494	-1.4348154534503932
I	-0.912999736305272	-1.2136207474986622	-0.9961561145170184	0.4770035359670442	-1.3172453543549991	0	1.1643987315211415	-0.2260985523740112	-0.8509429816680719	-0.29432660837517743
L	-0.6316053616563622	-0.7531209874465523	0.6496746736585121	-0.4817339917125975	-0.5818944952870285	0	2.528517001912138	-0.30609749792791163	0.6769798120704303	0.35396538864073707
M	-0.7752378554705639	-0.6167086731005262	0.11549606200021299	-0.26013625119341727	0.2548627283607803	0	1.4015831708304083	-0.7097711614159515	-0.17869960476344934	-0.24045719723745587
F	-0.4726086711551874	-1.0574662409921587	-0.8379573630649266	0.4135569680342552	-1.5339181004840063	0	0.38835054436115024	-1.3066908068809937	1.3451219718570975	1.6018421982784197
Y	-0.6158700589278628	-0.7580898858327871	-0.5232101044866961	0.4627465637406046	-0.4414496150263908	0	0.05048012886373711	-1.272457635625969	2.101857887536837	1.3151066619070202
W	-0.2232956571283931	2.848298907323834	-0.34728189794950515	-0.5037811586014649	-0.7506125627858489	0	0.7357120892832203	-1.404808782156636	2.301766706088703	2.0496352110636358
H	0.15216178907829497	0.3373871241187201	0.1560309433096596	0.5378064526944196	1.8058804493679914	0	-0.7213255588482358	-0.10019678325131572	0.20954074160505978	0.8793468968534892
K	0.5744590065908012	0.25268785645928443	1.1180537190961954	-0.5949745700554219	0.4629541734707141	0	-0.966055712907204	0.09078974616934579	-1.0706343051387641	-0.10968377340104997
R	-0.054883082541336586	-0.37274331164201707	2.781982428330043	0.7652375554854517	1.3619552505799508	0	-0.7311815691184875	0.9610448585019796	-0.895275204663848	-0.3909710202569977
Q	-0.6035982620062796	-0.47956537980464287	-0.14983286240607077	-0.755183369760622	-0.3021273760931023	0	-0.549719798495005	0.25924407333712796	-0.4477187172342521	0.4331096519625512
N	0.033657669108179654	0.7747180955394742	-0.7267233248286975	-0.9340310598775561	0.9999323795281809	0	-0.6835515401283723	0.5379461663670836	-0.03822328794039198	0.5573677376790116
D	0.19437820702805692	1.0585595562933126	-0.682231964626501	-1.1749874005346264	1.6380503970990055	0	-0.8229357589305822	-0.5019114483516842	-0.9912469417341628	-1.0566308187191826
E	0.4320139165868876	0.6793812802090742	-0.4948579566064977	-1.126567735085693	-0.16489783860236273	0	-0.11074013445995769	-0.6059451770680327	-1.199311729681928	-0.9409925280926417
