## Supplementary material for "Proteomic Sensors for Quantitative, Multiplexed and Spatial Monitoring of Kinase Signaling": de novo algorithm script: RIPK1.csv

Index	-5	-4	-3	-2	-1	0	1	2	3	4
P	-0.6255348393542067	-0.27000625642121073	-0.36891764468048116	-0.08465153825818664	-1.3353084910767805	0	-1.5309801405206156	-1.423853596050982	-1.3467829110046072	0.660084789886459
G	-0.015215893511451575	0.30217408922021827	0.4969604250346568	0.0969734057912544	-0.6765712618365308	0	-0.44475545776494396	-0.7061041522700503	-0.6368122504181595	1.4904985579208587
A	-0.612695973823621	-0.24037583159848455	-0.385235789608483	-0.2659822949829793	-1.0637778549267245	0	-0.5924051867200633	-1.2764596935708725	-0.908699463840548	-1.1779532970635676
C	0.6898401246031189	0.4572131322412466	1.1496004433582587	0.46517996132624156	0.03233749614245789	0	-0.23442437278282746	-0.18813757207293777	0.021119783316391055	0.47989504144699313
S	3.4865641231770037	3.039877161211421	1.1627300116472479	2.2762541828803884	1.1243804823702388	0	0.7871010987560818	2.068616194490086	0.6379497905831761	0.5008864206447133
T	1.4635542591701818	1.9141810699818897	0.985845932673132	2.1142617046019954	0.7359777695227141	0	0.45226267680612586	1.182591025917409	0.09639682692648184	1.182763376445253
V	-0.04647853380117997	0.17586112120424652	-0.5648195224830231	0.19316488126687267	-0.03347733689257006	0	-0.13312421497186627	-0.107961466050347	-0.21114540454798547	0.11068249176205916
I	0.16297244333309144	-0.2301172934694902	-0.3286591789001509	-0.14971620833996327	0.14710101860853203	0	0.1187045507735335	0.6179413202781442	0.3429956386493739	1.431652424241052
L	-0.09336639527093639	-0.4663743605709892	-0.22726454114588732	0.06840986233675825	-0.09408384248796531	0	-0.3721278878486789	0.429950771090992	0.1422042724165215	-0.4384582679904305
M	0.015132119873022896	-0.01926545748264014	-0.0067387363271670785	-0.2132670094661058	0.2915264483220523	0	0.6321459823906216	0.7858747069631694	0.6427861381407974	0.503332729052682
F	-0.18234266852472286	-0.23838091000524284	-0.4425212644819205	-0.7799199155274888	-0.573804817482826	0	1.6079744809474648	0.6164488304186204	1.9825065287858803	-0.483324741681349
Y	-0.38110771471557925	-0.5182985865514564	-0.5759743743102196	-0.877743684043394	-0.011574023654414905	0	0.211171980942824	1.7227323714689344	1.8453660064544646	0.9419884339828887
W	-0.3541030231621937	0.3409179998383068	-0.13651172256994257	-0.7258537022225509	-0.838374171006382	0	-0.03665024017733087	-0.08852019126101193	1.7349890563591501	1.146268772457199
H	-0.1249481421137005	-0.5273637671668765	-0.24927524911009358	0.046779170222481535	1.0414668166183656	0	-0.410275311097968	0.6565473120072735	0.0357192048131694	0.2955735150916925
K	-0.15225440569621773	-0.19366238967366703	0.4431234873975693	0.27062287672355134	1.7492429710283113	0	0.5509757284602824	-1.2185385727285223	-1.0181426265371638	-1.5114675572838685
R	0.22495535168247388	0.5792764794979203	3.0345048651152933	1.472610047761577	2.0611633375544334	0	2.6583987190763576	-0.13678545221805055	0.21461423533267718	-0.4494583530208318
Q	-0.9151673824484965	-1.0215044872296626	-0.8098446044415959	-0.6643453563860947	-0.4464585243604558	0	0.286367290032811	-0.49302745969963463	-0.6435438838612417	-1.3670942245866806
N	-0.6869031680862578	-0.8604227681052284	-0.6040609436803321	-0.333124140797753	0.5617853865580401	0	-0.8250366610440047	-0.7530622311652271	-0.5968790471373031	-1.0638236880457042
D	-0.9592039778573398	-1.1928477635568377	-1.3051927161285777	-1.4514547808046654	-1.023235441405735	0	-1.4386100063853837	-1.296964482701118	-1.0750324734113774	-1.0205909800286666
E	-0.8936963034729922	-1.0308811813634606	-1.2677488773582826	-1.4581974620819387	-1.6483159615947585	0	-1.2867130288724193	-0.3912876628458733	-1.2596094210196993	-1.2314554432307492
