## Supplementary material for "Proteomic Sensors for Quantitative, Multiplexed and Spatial Monitoring of Kinase Signaling": de novo algorithm script: RIPK2.csv

Index	-5	-4	-3	-2	-1	0	1	2	3	4
P	-0.9661664650843709	-1.1121682589619624	-1.1120314545693262	-1.4629784321936097	-1.794322839017454	0	-1.0123966909714859	-1.4377301798669924	-0.943646666079084	-0.31154526469192867
G	-0.5970134265008087	-0.8409483845525972	-0.7417501790317624	-0.4068792142133248	-1.139867610185698	0	-0.8283352719990288	-1.2190721158379003	-0.6328324478163244	-0.6037756867482011
A	-0.22676526528681587	-0.845589881566299	-0.3655681898163919	-1.0001855149812742	-1.194080205889698	0	-0.7906029828309906	-1.3438743415995962	-0.6883340595257796	-0.9888725166288588
C	0.7063745057313966	0.45561747472704905	1.6737798848631342	0.14989521932902777	0.173188930499658	0	-0.099112159728808	-0.2871393515976939	0.013907383302704685	0.08788001460728274
S	1.7859108388804636	1.3338081290646153	0.08423135546270333	1.0740294540986914	0.029470257427860223	0	-0.09068496106582692	0.44788489821068206	-0.43251619601154895	-1.1354587310937698
T	1.6469504438576703	0.46587645039915254	0.4730625546813644	1.5923742252813908	-0.21584775959318023	0	0.013535901166197236	1.6556085463779526	-0.4383705416546476	-0.255776800287695
V	-0.517806193339836	-0.07029030289752414	-0.5609279849752701	-0.9000065329511353	-0.7382124562968357	0	0.7254381712658637	0.15201747992094247	-0.16234796329958942	-1.0881390462263807
I	0.1958866471490616	0.18973564098066245	0.4487774871581628	-0.45216719395558347	0.33491248542331775	0	2.155179893811811	1.7183053108268374	0.4728597691986233	-0.002508445517472057
L	0.23868318620398563	0.13687171599657774	1.1321297613183632	0.13342526558846396	1.5833062644771174	0	0.5094947986608832	0.2168555210653227	0.2194839123091634	0.012556482002220419
M	0.3280757709465554	0.46013953820926484	0.30008357053236023	0.20695896964075677	2.2001526814409362	0	0.49515426994447714	0.12144373292856785	0.6194205542722836	-0.029852059698610444
F	1.2135094401562763	0.2574047653372678	0.21939085333217115	0.0750628969288304	0.9113530434799012	0	1.6239098168406845	1.2782189873392484	2.8439896810610987	0.7160499776525271
Y	1.1476378139358672	0.768010463630085	-0.015060508883251465	0.7015365098236006	0.7245252905434771	0	0.27728701622130825	1.1240692127650973	1.1602571251791425	1.1776129033139071
W	1.142612338851936	3.11328751804659	1.522667916386185	2.026237826036639	0.9419111685586564	0	2.1001691665499997	-0.07906357472798577	1.9506648773936732	2.758403754012963
H	-0.29286018274485837	-0.08340200773008191	-0.33171790473329554	0.9444756492374032	0.8507997498138348	0	-0.4276322402149794	0.66552980193171	-0.3148803416553235	0.43887619566544656
K	-0.660022800391683	-0.8133606063388655	-0.16654389077542575	-0.7082734069075055	-0.6926753405077297	0	-0.7665643563426932	0.45056861291982886	-0.4605375574901331	0.6638826867390828
R	-0.20911885744646594	-0.33294059349618615	2.0383300846135253	1.305372334792124	-0.5906978316795801	0	-0.7325136788217212	0.3048809416681656	-0.001839654606752839	1.4714632456946648
Q	-1.144486563010873	-0.9681624180057222	-0.9137353373610574	-0.5329723338301574	-0.6382728041988928	0	-0.608313768855928	-0.5084287497370772	-0.7401915157075096	-0.41669643664146006
N	-1.1352078876330414	-0.26683367796554386	-0.924780106499455	-0.43265794267008306	-0.20121661191819312	0	-0.7636352131927376	-0.8238861604511297	-0.640050286652918	-0.3751227174543731
D	-1.3213190008446078	-0.81529798232671	-1.377177104852166	-0.9847409494612899	0.2671431651042204	0	-0.889266872347154	-1.34445404366344	-0.9009369984468496	-0.7885836229211228
E	-1.3348743434298487	-1.031757582549771	-1.3831608068505707	-1.3285068295929632	-0.8115695774817185	0	-0.8911108380898702	-1.091734528472541	-0.9240990737702279	-1.3303939317782243
