## Supplementary material for "Proteomic Sensors for Quantitative, Multiplexed and Spatial Monitoring of Kinase Signaling": de novo algorithm script: RIPK3.csv

Index	-5	-4	-3	-2	-1	0	1	2	3	4
P	-0.633633072332087	-0.6269373909445005	-0.29273618710358706	0.8985199483633308	-0.6338387298153795	0	-1.7117788029427925	-1.3984487558909735	-0.9474916370807944	1.490063398261272
G	0.05280462324671572	0.09201912086753344	1.646009403879087	-0.1929983668634358	-1.3109456020979005	0	-0.2939967218071697	-0.8537290370604986	-0.44141482615707645	1.4205965079112295
A	0.14242506215084472	-0.23821624176140488	-0.221857567677697	-0.44594230173073085	-0.6788605210970887	0	-0.372083655333402	-1.055541461021163	-0.7301058555549397	0.15981745334271827
C	1.177675800018409	0.5943316433552054	1.3461257264499447	-0.028786717768111397	0.09455299051981073	0	-0.20970475330449592	-0.312740301744848	-0.009921269369253609	0.5291006231479525
S	3.2057462089910675	3.714945596913037	2.054293732244713	3.121176964055668	2.1469886310314004	0	1.3371873968575572	1.4821266885087079	0.16209874261267113	-0.07463592611457523
T	1.0775916343568424	0.9241273126285632	1.153782386328397	1.0467917028318392	0.6333015069063075	0	0.48768940675680983	1.4367691645366618	-0.3915090970715835	0.039405912104415755
V	-0.3478851453643575	-0.3787936233666018	-1.052267038174929	-0.714573186881634	0.06870329090876255	0	0.3931623378597601	0.2301375587648092	-0.4228945407433093	-0.9559561612280014
I	-0.205918622209336	-0.4252841683956077	-0.7594601367569191	-0.6378238387850544	0.009131078139790768	0	1.045295025600779	1.029572103302417	0.8825394434030704	-0.04136547275858128
L	-0.5799596156586911	-0.6002841806943292	-0.49512869330234527	0.07179901632400094	0.4168912797979898	0	-0.21858268682573562	1.5415762495719274	1.9964028685807698	-0.08701976223790349
M	-0.444062720034234	-0.010085606318775399	-0.33395852276253357	-0.36530455253969274	0.03907412386023279	0	1.0733142557816362	-0.025506177230500436	0.7573572470422077	-0.10338314777806706
F	-0.19405717184099472	-0.08452981640041173	-0.8947585451267512	-0.7727874540756753	-0.8922427838487299	0	1.9289041794136315	-0.4219801671317761	2.590610164223192	0.4163190694631053
Y	-0.4228273863185238	-0.45363873369201524	-0.9155673810255128	-0.6538792484428674	-0.3973889516498412	0	-0.43211468250806284	0.278796790059112	0.6281493064554368	-0.7164775188151803
W	-0.36334530652355396	-0.3095680295122837	-0.432157849366095	-0.6676402827658494	-0.9757505025157418	0	-0.45449847294248935	-1.2468270099159304	0.8866395735138082	0.7101695241609092
H	0.31887319278290577	-0.19176414704792727	0.28333569782647244	0.21039618277620165	0.423754417827584	0	-0.6730465000549333	0.6732399316334919	-0.48135536034111637	-0.4091087500021859
K	0.9357171377563701	0.5242269484532888	0.8118290161419743	-0.3163646087887249	2.0568819068663755	0	-0.053818812956551096	0.8449817132781557	-0.7278506629656856	1.5632628338671175
R	0.0481046688532152	0.22567670259731337	1.1381652322232494	1.6468851202135935	1.3919823125430815	0	1.3419174698813972	0.6945467532535394	-0.41177032872604025	0.9598519818673753
Q	-0.8351681517428731	-0.7270769242181397	-0.32925449238770454	-0.4819226931000204	-0.4086981435951875	0	0.5133002978644013	-0.036467985016412054	-0.7602001750137619	-0.45169213080356585
N	-0.7708263648557966	-0.24980458410796416	-0.42615298332348756	-0.007884939865617033	0.28206844051604313	0	-1.0564933051699854	-0.21632796836127574	-0.6633838271007779	-0.6065809805592326
D	-0.8589071027506832	-0.9316252898414467	-1.1129936490623238	-0.7111330530716408	-0.8571309784229307	0	-1.523204627104869	-1.7394845925292153	-0.9308476634603351	-1.2739428656488536
E	-1.3023476685252398	-0.8477185885135367	-1.1672481490239512	-0.9985276898855786	-1.408473765874577	0	-1.121447349065485	-0.9046934970062246	-0.9850521022464798	-2.5684245881799486
