## Supplementary material for "Proteomic Sensors for Quantitative, Multiplexed and Spatial Monitoring of Kinase Signaling": de novo algorithm script: ROCK1.csv

Index	-5	-4	-3	-2	-1	0	1	2	3	4
P	-0.22435892693068935	-0.23290450661165926	-0.3689237001561175	-0.41746213115701375	-0.3767259778262157	0	-1.5866538412780218	-0.7318918180851156	0.20455789311610242	-0.03602467063428257
G	-0.04991546343752156	0.0796997786635464	-0.2622608250927963	-0.3422429098112976	0.014422494278387602	0	-0.6642711107880418	-0.6370370797757021	1.0234717498512818	0.30466954115401296
A	-0.19530462973950152	-0.20932397717354695	-0.28046467171620004	-0.34609233259729755	-0.5058162497201246	0	-0.8059169633461418	-0.4105350376968269	-0.22203555014086931	-1.3839204322602012
C	-0.09610002184211046	-0.12040830568821688	-0.15903307826815294	-0.2867650764420775	-0.33395292172241386	0	0.37923443196215245	0.2520784296481846	0.3154098414986909	-0.34265954489789197
S	0.3886346688535266	0.20214039597383726	-0.1098078787017255	-0.03131660235347873	-0.05383238712370898	0	-0.02680575624130138	0.41076845524028266	1.3272589395024874	-0.16472278688628972
T	1.9748531575296437	1.0512559773669663	0.0774227494534163	0.3956776208612232	1.1223667472496057	0	1.4086606852827388	2.200600588264708	2.632117809000924	0.5792960427740742
V	-0.5638722105746584	-0.5880041697905762	-0.446015824085438	-0.498996792243854	-0.680882427625437	0	-0.16311126836320794	0.36490231327281025	-0.8073503141475349	-1.444695110170719
I	-0.65493582215525	-0.7789746363972373	-0.4540997613862756	-0.5343627313625853	-0.9139141689284295	0	0.7188047768622221	0.09205894928355432	-0.8329326869073698	-0.6679219413341075
L	-0.7961866729997146	-0.719139923947219	-0.4314423295723551	-0.4685679072199152	-0.004906497342733843	0	0.9867472134486021	0.24595545116658463	-0.22338063688316165	0.27340340381128875
M	-0.6773011319087014	-0.47470213819016466	-0.4080173864143627	-0.4044340384948451	0.059023558809012326	0	1.1208022510471694	-0.23512187300208023	-0.5168732403879904	-0.00973553020942424
F	-0.5230567100295108	-0.594402265722976	-0.4138050437791282	-0.4244931375344179	-0.8072298144255013	0	-0.5655753659265206	-0.832991417458575	0.08804613735442832	0.6453998526107035
Y	-0.42429590483548835	-0.40618254327065223	-0.32154239462548634	-0.27766913254533876	0.03983328731191658	0	-0.7757406438837512	-0.057099486419119	-0.16090821335649777	-0.365644119812258
W	-0.44957160648751826	-0.2410936701196605	-0.2716528668825389	-0.16785117999941265	-0.6368942981082287	0	-0.6688317626332914	-0.5651808599634861	0.24516001816750452	0.35826971313361855
H	0.11853706987988027	0.16781548775836874	0.23441932494936232	0.08490266839855638	0.3654103272060713	0	-0.1750240951645266	0.10360522583508408	0.4648594343954062	0.7218146418927484
K	1.7535044514410598	1.7950320961631365	1.065890952368055	1.2190583114259192	2.554368625800539	0	0.09435985372398163	1.0715445760343458	-0.008832599033664163	1.7218692969153375
R	2.7605670403114293	3.260250512701422	3.974069780797224	3.8657503878159956	2.2549701744691446	0	2.2176451185026727	2.453045357091156	0.8013807704169106	1.8292017264829394
Q	-0.3565637296990643	-0.24904274811403176	-0.18093902014996002	-0.11880164535418294	0.1554362988453648	0	0.519961503387835	-0.44574413096779764	-0.5659941843076833	0.590046374772824
N	-0.2929802057777816	-0.23380483484999673	-0.2636416711246501	-0.0723139632249471	0.21505265353029093	0	0.6299458705222459	-0.4705493823156578	-0.2878989046624104	0.7161123867790918
D	-0.8512020824039256	-0.9188949431465204	-0.49382700453775535	-0.581298732626247	-1.1602154934161317	0	-1.3145849355643155	-1.3814429631259748	-1.6582767502192775	-1.6176768855325205
E	-0.8404512691941021	-0.7893155856048211	-0.48632935107511405	-0.5927206755347837	-1.3065139312614076	0	-1.3296459615504972	-1.4269652970263755	-1.8177795132572754	-1.7070819585889445
