## Supplementary material for "Proteomic Sensors for Quantitative, Multiplexed and Spatial Monitoring of Kinase Signaling": de novo algorithm script: RSK4.csv

Index	-5	-4	-3	-2	-1	0	1	2	3	4
P	-0.2502979762982554	0.9914103835074007	0.0996865975602317	-0.09258262824922607	2.9835428644125224	0	-1.69935064131052	-0.9896030572165381	-1.1381822992100656	2.2920965349048528
G	-0.046372084001786135	0.30310172875184394	-0.20824771511339824	-0.1818724227728809	0.2276686395820718	0	-1.2757117902657409	-0.14561601469092114	0.8573703449414449	1.2471949705271619
A	-0.11374593245462038	0.030591790933099484	-0.28439393001539554	-0.40380573225720034	-0.3122679556797842	0	-1.1156963822565056	-0.24652289324515372	-0.9302708632393081	-0.16548796851770597
C	-0.14046466972128058	-0.2774514330024565	-0.20668308099741303	-0.20885939021820993	-0.546405258460485	0	0.5997817245948641	-0.06720081071570365	0.07933957695161735	-0.029947593179351972
S	-0.07902571296159015	-0.15454588614707657	-0.19324148728276358	0.7146672349803762	0.12639909126190915	0	1.817721586075484	1.8128985226865397	1.1913325510685773	1.1379371304623853
T	-0.3224786527249419	-0.47963554764757554	-0.2753576545094146	-0.19618470720222358	-0.6298821664069963	0	0.8719000966558575	-0.29117669491565235	-1.2601280529722778	-0.42508373322450665
V	-0.5005489915675078	-0.7645540357863115	-0.37582655438640916	-0.6570205164419938	-0.9735452095226519	0	1.7880371321392174	-0.8524468919136922	-1.1470093929573164	-1.3582579748911996
I	-0.6213625346052625	-0.9336601747149554	-0.37742470023115204	-0.5710531565686519	-1.1331954709410506	0	1.0582084367949318	-0.915052716845981	-1.1037182509349495	-1.4173312328162255
L	-0.4995184713653948	-0.775098788742401	-0.3564336314339083	-0.0068804843265415265	-0.4937451593861787	0	0.049272546323747286	-0.9910971463586585	-0.6978101345053395	-1.2796003954161557
M	-0.4921877222286995	-0.32509007473315915	-0.3203248911098094	-0.43326357235675517	-0.15929920234775916	0	0.019560450371399418	-0.8176144017195053	-1.067298339798953	-0.6727998418588181
F	-0.3144072388731693	-0.738461344957579	-0.3531341019993787	-0.48504620531376264	-0.7074672200575801	0	0.20295447739833963	-0.7649889236182076	-0.6175504296759076	-1.1981586290300867
Y	-0.31716107412984584	-0.5613370756236823	-0.31449060723544886	-0.5190437413997989	-0.14607704244503483	0	-0.3253704472999212	2.3354053158562484	0.26822772142525686	-0.7097229926431838
W	-0.30787584706572846	-0.5514702603632426	-0.33503103664202305	-0.6525005003820123	-0.7985158543222293	0	-0.9166143593527204	0.9568592235398082	-0.09679781086184071	0.06945596211278705
H	0.03369033061809097	-0.10835214192932426	-0.1890553220216893	0.018559756660152308	-0.04506988640279337	0	-0.3384282285632463	1.8253573851629168	1.1052589750167674	0.39648786365030486
K	1.8352130854428679	1.8509269965677693	0.43221915792861415	1.4126663015300813	1.8448901707646588	0	0.1506753627337869	-0.5168445841262105	0.4664994164037498	0.06024828282411804
R	3.6623569007712895	3.2575459417400032	4.174264288012508	3.7139610808539305	0.9202561120683391	0	-0.32266690456040764	0.47391288473152937	0.04998051439249435	-0.3697718791420622
Q	-0.363081315192064	-0.1044679910565476	-0.19740686741001895	-0.3271460515042228	0.06184415080591725	0	0.24640350359245614	-0.582621278913653	0.3047233878129072	0.10078838303443385
N	-0.3289061183668539	-0.28416185913793995	-0.2010239720688313	-0.3001667245009468	0.8595934613435497	0	-0.22922997970137157	0.1564373282980187	0.37658252391803615	0.1047131579434435
D	-0.41413167924239636	-0.35310772135950097	-0.2518697653699952	-0.4147777543381065	-0.5496390079749791	0	-1.5124733363404377	0.0681663825119713	0.9218839763725769	1.0030020879175339
E	-0.41969429603285147	-0.022182506298364303	-0.266224725674304	-0.40965078619200695	-0.5290850562914482	0	0.9310267529707886	-0.4482516285071555	2.437566585852533	1.214237867342272
