## Supplementary material for "Proteomic Sensors for Quantitative, Multiplexed and Spatial Monitoring of Kinase Signaling": de novo algorithm script: SGK1.csv

Index	-5	-4	-3	-2	-1	0	1	2	3	4
P	-0.15538327642209013	0.32465156837606013	-0.24120222347852377	-0.5039024628922223	0.6897628836846716	0	-0.4220306746816662	-0.4371692272709144	-0.5302301091754962	1.5954048510350236
G	-0.06756316761315109	0.08909289871158843	-0.2521548892618201	-0.2396564038613727	1.9077936107467632	0	-0.6419348844355217	-0.24641774797331178	1.795752423279746	0.8483406542216351
A	-0.05812245116805878	0.13751527941185973	-0.20527060236535138	0.09128972144547251	-0.42616222513689406	0	-1.027958422788452	-0.3038609510973766	-0.5917694567069705	-0.03166549075602329
C	0.029952493083563188	-0.0754170861918302	-0.17209574947842138	-0.15431691160472089	-0.36305042752421673	0	0.19426295914040198	0.8566388027212073	1.943094664905492	1.5693918585340536
S	-0.03712885247885301	-0.10626886091449243	-0.19577154848363254	0.5538704940958155	-0.20157977121446144	0	0.5752978620591452	2.8611047174305853	0.09586263358033312	-0.5452867705154273
T	-0.037938269383406824	-0.13161537956164757	-0.21772893377189995	0.746902741367324	-0.23915082717691755	0	0.7534772807479975	2.1406613700364376	-0.5522082529820033	0.4641625966383637
V	-0.4328897492126704	-0.5479880573403412	-0.2973336586336519	-0.5293066279970531	-1.3055727729668496	0	0.277265943655059	-0.33135936982479763	-1.4828817394717861	-1.5024313519951282
I	-0.40039391030085786	-0.6438822528333893	-0.30002761849542314	-0.5808515568937276	-1.4991643480608308	0	0.9821898222435442	-0.06646984090599696	-1.3043632124142308	-0.8243792194326456
L	-0.5111125961384139	-0.5360093719749099	-0.29868999416586556	-0.49430904265852477	-0.5885034674972885	0	0.4247029310912357	0.07055458889190269	-0.22925744802281167	-1.6932196199380432
M	-0.35147748145947144	-0.2810586547316391	-0.29540412252483467	-0.541558761902458	0.1856888907780054	0	1.0672583614474291	-0.42438351292489557	-1.0310418472833778	-0.43226794804263924
F	-0.5075730439021294	-0.6945861517780738	-0.2944441768647614	-0.4288323119707107	-0.5453278861498344	0	3.0201585578938723	-0.7026080193056922	-0.2276538179260494	-1.1882823137740757
Y	-0.37156029365715487	-0.6727853331457393	-0.27106605324148764	-0.4578733151815965	0.7675565911721324	0	-0.31235219635243616	-0.2659731920413824	-0.4569736028546189	-0.5591204001429955
W	-0.4991813529802398	-0.7367460478720063	-0.26895268777324255	-0.5436541348664848	-0.740922276118945	0	-0.7976202464282796	-0.7515160885919369	-0.6958354806503105	0.4275681546908088
H	-0.010787302339426276	0.03068191566078233	-0.06075090047943012	-0.10603062790910109	0.6922774560655992	0	-0.35246389376958326	0.5873499009370906	1.886321596166603	1.6664530499820034
K	1.8599507002806048	1.8176577852157627	0.18936304285902808	1.7662803437204477	1.010659501074287	0	-0.4176800125732722	-0.49032927468142895	0.8639759089956516	0.18137640956073312
R	3.5850330958443184	3.5106692887163047	4.2207969192966415	3.4292354813434853	1.6746062761280367	0	-0.06709322949548441	0.5440140194177463	-0.03628649843892516	0.09854072581277507
Q	-0.3413384697076921	-0.16178081231381555	-0.1835503350662983	-0.3925065324543313	-0.22566973067972548	0	-0.1514317721596185	-0.8480943693610673	-0.4317728742943082	-0.5146235162714029
N	-0.19636960952410348	-0.3046307227071183	-0.26097497815827136	-0.38849588883196495	1.382490655711211	0	-0.3699991207804365	-0.14167975454486814	-0.22151718289872818	1.1140291676323248
D	-0.7653316946237764	-0.5725614551471694	-0.2993807611210624	-0.6078780028402397	-0.8996083995728007	0	-1.3714424796051978	-0.9914133394168148	0.4942831519104886	-0.7289937979821929
E	-0.7307847682969895	-0.4449385495801862	-0.29536072879169084	-0.6184062001080368	-1.2761237332619404	0	-1.3626067852087367	-1.0590487114944866	0.7125011442813072	0.05500296074284731
