## Supplementary material for "Proteomic Sensors for Quantitative, Multiplexed and Spatial Monitoring of Kinase Signaling": de novo algorithm script: SGK3.csv

Index	-5	-4	-3	-2	-1	0	1	2	3	4
P	-0.24697877819022027	-0.012946965823247595	-0.2184197296397951	-0.4739909513293096	0.04686032113020088	0	-1.0853285686863168	-0.9135273767325599	-1.2554849335239013	2.361329064545082
G	0.028945742542541324	0.2603433716066612	-0.23497229589508695	-0.1012817015244597	1.5689947761402434	0	-0.7666409887880351	-0.72162267793507	0.822379929234312	1.355728667215259
A	-0.13686780480683633	-0.05990930462109909	-0.18809361788462445	0.13974789630461945	0.009944043221950439	0	-0.6137633819785908	0.01664015358076058	-0.045937114358900494	0.6964113992838317
C	0.2618029321075675	0.8454175236170147	-0.0149986019507212	0.12452645620575263	0.8727900692704205	0	1.0223505315327417	1.4664767202615276	2.5257664218797227	1.465488278397283
S	2.3902148836237678	1.7983995732416898	0.1512684724425864	0.822005408731995	0.35488014847163324	0	0.6606056087973494	2.5718226215774913	2.4227915871440575	0.6338717044954373
T	1.3296593276865802	0.9162056188944112	0.008154597485855281	0.6634937442526339	-0.007702283624602028	0	0.6197440790584636	1.2641401400638184	0.6970531658301646	0.622588418634001
V	-0.2982585811910487	-0.3065277416559048	-0.4087775568013924	-0.5949670415687724	-0.8978081133259128	0	0.6129242534963748	-0.2369804244912901	-0.0892934405885043	-0.8399610523877432
I	-0.7478380175155128	-0.6711471541259093	-0.47523756882841434	-0.6695388561440104	-1.2389794082577303	0	0.9204334514965667	-0.06231582901125497	-0.7929212728967566	-0.8262080959076512
L	-0.6346302324849633	-0.6065420458026116	-0.4740034432685098	-0.5994565812151245	-0.5023207613021005	0	0.30161099612258463	0.49777406595839524	-0.007656138885163175	-1.2977514169174664
M	-0.6518434196801003	-0.47073602005582904	-0.4461263655619013	-0.6143458572100875	-0.037830465928773774	0	1.178122520197945	-0.12109934042148615	-0.08047040946425174	-0.6740099497617519
F	-0.4683917630857218	-0.7334643110366064	-0.44358461757311257	-0.4301947535550263	-0.773277511363534	0	2.807957261912194	-0.5364181029324115	0.14697867664295602	-1.1703332155822048
Y	-0.47517879583583145	-0.7709452391504196	-0.3138516305318342	-0.5261275481579049	0.07586535794519751	0	-0.3479501508937159	-0.30274461970869837	-0.5831845763478434	-0.7834129899075971
W	-0.58662482329424	-0.8930336433443199	-0.4056920368706527	-0.5775511543367212	-0.8578058636147161	0	-0.7360194516125765	-0.6391715571010196	-1.177468653258388	0.32400140799025495
H	-0.16045200993848055	-0.0978916121290117	0.485575087005266	0.07722862360706899	0.1491036224194628	0	-0.5706124693812967	0.12436178920328196	-0.056839525381580644	0.645760502952512
K	1.1066624486630225	1.3216339022908388	0.716671044900632	1.8114400633593897	1.4525821504810363	0	-0.4214280481885209	-0.3302161896822595	-0.36149172643089444	0.3544566783376342
R	2.3262654277645973	2.5466368204534984	4.0000894991468305	3.240664285300269	2.5546316723460634	0	-0.23187840151909303	1.4929461133674597	-0.1608924599492471	-0.2235600704067757
Q	-0.5889772712710902	-0.23475720977285125	-0.268253303940767	-0.3724433696719044	-0.49164364052713866	0	-0.4147712647291081	-0.8246767026463161	-0.3528429450188006	-0.27193564862775843
N	-0.559176940353507	-0.7251317711831303	-0.3751645017390787	-0.35228692820788593	0.08929243342071114	0	-0.6781309172531157	-0.28649967925856407	-0.7388630164960961	-0.7785328835981199
D	-0.9528044938570374	-1.1887657521215405	-0.555439360124482	-0.7807296735521321	-1.1450461964534053	0	-1.184756180390595	-1.101946633111971	-0.8876280524731305	-0.741830070567993
E	-0.9355278308834896	-0.916838039281631	-0.5391440703707966	-0.7861920612883905	-1.2225303504490068	0	-1.072468879193258	-1.3569424709798323	-0.023995515657759675	-0.8521007281862333
