## Supplementary material for "Proteomic Sensors for Quantitative, Multiplexed and Spatial Monitoring of Kinase Signaling": de novo algorithm script: SIK.csv

Index	-5	-4	-3	-2	-1	0	1	2	3	4
P	-0.5091976300355172	0.3010175937846012	-0.3073571738736122	-1.0711535868967472	0.41198304448012046	0	-1.6538988282961165	0.17072784493124948	-0.9341058712042584	-0.3317761049577695
G	-0.82501009691616	0.08078266641280824	-0.39377139727747873	-0.3726027486590838	3.0006735069304975	0	-1.247920978058393	-0.4556343943312812	-0.6608753366929554	-0.3070679821547453
A	0.08026432381496135	-0.12671017898514444	-0.24744536398435346	1.0678780240942949	-0.03812384032170955	0	-1.0968376338200072	0.24721554195301385	-0.6203916732852373	-0.3733221790795497
C	-0.11043561082821685	-0.11904957686557434	-0.25884818189089853	-0.08891197061103137	-0.5247172643939702	0	0.6613478353453909	-0.8069364745101846	0.34135684732505134	0.10108770955834266
S	0.2660463227732395	0.11761555413137974	-0.08588879366064872	2.183291360408472	1.0114977673893513	0	1.024246853042803	1.6880819255629937	-0.25085503295323536	-0.4567126329713082
T	-1.1435662267064832	-0.8265849609839788	-0.37703870501032305	0.7165274396387079	-0.6482953047288906	0	-0.08988963821892469	-0.35215257631948205	-0.9060530706775793	-0.5310059108850681
V	-0.8037846251270998	-1.3912451728547677	-0.43132136610781513	-0.34791447547879895	-0.7358528067530812	0	0.4385057353089846	0.24009732632892444	-0.6534834267724162	0.1894382365697809
I	-0.8796664834942602	-1.5522361985041175	-0.49386240832315526	-0.9271907835427196	-1.2078382705121047	0	0.3246458318842935	0.1421187841884751	-0.1140187987024843	1.498365997799764
L	2.4122215579593362	-1.3218036513791458	-0.42159612355530324	-1.0666953810693396	-0.4668916555437757	0	0.15983496111441037	-1.027565375863125	0.03353441423798371	3.6734597436268306
M	0.36465671867763316	-0.15637807881399407	-0.30524762506291914	-0.7809949318437119	-0.29856465910449076	0	1.8933884339435652	-0.03536214124987928	-0.07845065809337365	0.6159049997409076
F	0.7987268097016474	-0.6339594440997771	-0.3319403983203718	0.021299772407559456	-0.9632290444730682	0	-0.10398664525955803	-0.8471435588348701	0.18428537384369545	-0.11418101470146663
Y	-0.50592134874231	0.13259870089288397	-0.2618583037932814	0.6564863267821526	-0.4487960035339715	0	-0.1359654935760905	0.345958527705624	0.18427774881438935	-0.46522115426830085
W	0.24028615865901237	0.7546301957363519	0.21620744074240147	2.216105775359007	-0.8200836994691705	0	-0.3940775825130036	2.9822719602096313	-0.09825397118474365	-0.3093725011733871
H	-0.5168440296397117	0.7447108326795665	-0.044661409110084885	0.4441539996912411	-0.0496164573466459	0	-0.5571458591014776	-0.9313611254237227	0.3574586852526437	-0.22433138673282813
K	1.107637464077006	1.8616589629517215	1.1190860823243658	0.14784323364967183	1.3179403660305837	0	-0.4610359121541574	-0.0512783921427271	-0.44835965402315653	-0.2778920849520901
R	2.2427470951052184	2.5871515453379517	3.9724379342852947	0.32652609526050125	0.388409106957876	0	0.2769276779709466	0.8602614310302046	-0.5478920209416084	-0.5190457019453838
Q	-0.08246064329774071	0.08873067840957424	-0.18717871673080733	-0.464550366972398	0.6974293772204224	0	2.3686166339823225	-0.1433278531668928	-0.013735207542604844	-0.4727516187327629
N	-0.2973067073341546	0.09088924252760573	-0.24943471542949738	-0.4294929085843177	0.7528836327871409	0	0.3505543692772922	0.196372736565645	3.4998686065647036	-0.31740834557303127
D	-1.0429830672219875	-0.5809869357359185	-0.46465348464791734	-1.1000781353951699	-0.46280020528543636	0	-1.0201005371283547	-0.9208310199103064	1.5115312549384705	-0.640059213997762
E	-0.7954099814244102	-0.050831774642030335	-0.44562729057359496	-1.1305267382382902	-0.9160075903296793	0	-0.7372092237439242	-1.3015131667232904	-0.7858382089032869	-0.7381088551701704
