## Supplementary material for "Proteomic Sensors for Quantitative, Multiplexed and Spatial Monitoring of Kinase Signaling": de novo algorithm script: SKMLCK.csv

Index	-5	-4	-3	-2	-1	0	1	2	3	4
P	1.2827837103324622	0.40236859308088635	0.37705282176621435	-0.1214221462862697	0.6294593087249567	0	-1.5747919833200343	-0.8795847361634656	-0.4343607257966901	1.6274307110042279
G	0.9801753317676355	0.3139166703410963	0.5012056156766239	0.26245218827215416	-0.39018142785693033	0	0.07822163261992905	-1.1654875815685766	0.13420893866127093	-0.28076958886806064
A	0.6452610475159111	0.14465299451788768	-0.2157102672297542	0.44772767197461194	-0.21555922643286266	0	0.02460570840798772	-0.5142822215875169	-0.6329124607314401	0.11918494399876343
C	0.6643520842565479	0.124402814351167	-0.06290337061167767	0.29829876268170097	0.30878170798585114	0	1.909678973320843	1.0213782311148487	0.2840344624869031	0.6684535596072638
S	2.6060435576267555	3.0636811305239915	0.8442449746083697	1.1182788334512677	1.9992724134154303	0	1.6610171841338428	2.1112159541528834	-0.3923664102425675	-0.5045206453925605
T	1.2602033213722068	2.3868042558116196	0.3102547613808473	0.7357821942877414	1.3475289264379184	0	1.3545467111820904	0.0027994466112504965	-0.9114595964463327	-0.2748183342730928
V	-0.6320543750345953	-0.6707523443747636	-0.7175708397031036	-0.5876173211097188	-0.919235759418687	0	-0.15950148267669753	0.5053243815225845	-0.141125793267346	1.0598106384123314
I	-1.1184775733428634	-0.8284133314797683	-0.7977135276760636	-0.6776732117529751	-1.2173143845910528	0	-0.7001415788720433	0.707751919709206	0.9683950394229811	1.6387475979315669
L	-0.9545834021415245	-0.7416111016756327	-0.7865188441621946	-0.688772428121839	-0.4755412974230759	0	-0.6976685772256602	0.29497156733404023	2.5541679079241453	0.7552821633070849
M	-0.9140069145389634	-0.5550094688136332	-0.7204477092987069	-0.6357373511530972	-0.46110009674521263	0	0.23077306603271389	0.004892174748673477	0.3888620216068194	-0.33381359280386513
F	-0.43619473794416735	-0.5333866207385686	-0.7332175420288066	-0.6890356583409858	-1.3740768763821365	0	-1.0091108286313641	1.1675641096993057	1.594712320549505	-0.880204552216947
Y	-0.05692561996945251	-0.545773653455106	-0.5632417221333341	-0.6176582559694721	-0.30971365704007203	0	-0.8193687740389431	-0.0420069355386915	-0.48403332746824534	-1.2836664505377156
W	0.3591974452061714	-0.3092911696846386	-0.45065141745993853	-0.6199368112064932	-0.9865071357667841	0	-0.475404250794867	0.8097726891359618	1.5411675037609738	-0.42943755219161506
H	-0.018382926943848018	-0.4083741832536046	-0.04033662786439502	-0.038889234869571465	0.8907468223697028	0	-0.31345836928778525	-0.1067651441143599	-0.3733336104885445	-0.27367427672872313
K	0.20928397678824223	-0.29052346558602854	1.4005938747563549	0.3366775634137009	1.782845728823594	0	0.6525059270789116	-1.268231442203198	-1.2248034269538948	-0.45441920350729276
R	-0.4417644725506145	0.05592819916019006	3.389937745870654	3.545994143881371	0.08209928957832663	0	1.005127533046667	-1.558225743844315	-1.1160087148577684	-1.8925700759734758
Q	-0.6779841009506685	-0.3118416059044296	-0.19591651854930373	-0.329150382888868	0.5862246953314192	0	1.2401223964720078	-0.9702978645543734	-1.03869208288689	-0.1176293343473929
N	-0.5541127199858975	-0.4744359849364309	-0.25145152551286726	-0.3150942078242225	0.7017340196224062	0	-0.39496878196781476	-0.8838481924705405	-0.33624808478913065	-1.187063025057066
D	-1.0535614464088607	-0.5399897426243704	-0.7296313727345434	-0.7285712912734725	-0.9951794926405205	0	-1.1621262149454845	-0.6618677371139272	0.25309707995480424	0.3113787737647055
E	-1.149252185054473	-0.2823519852598617	-0.5579785090943733	-0.6956530571655611	-0.984283557992271	0	-0.8500582905342993	1.4249271251302076	-0.6333010404385488	1.7322982438718562
