## Supplementary material for "Proteomic Sensors for Quantitative, Multiplexed and Spatial Monitoring of Kinase Signaling": de novo algorithm script: SLK.csv

Index	-5	-4	-3	-2	-1	0	1	2	3	4
P	-0.5590155117887806	2.375037524832792	0.022071309564872084	-0.33875316977232545	-0.2766608552077524	0	-0.9795286033237937	0.27110792206649587	1.7301381518191823	1.713910879069861
G	-0.06677866490009103	0.6266477721377598	-0.6451142806180106	-0.5122061519766861	-0.6824732605071009	0	-0.9295122756944026	-0.11198417133335425	0.05418411857182325	0.10728825450816173
A	-0.04317125767126522	0.04053238281478348	-0.5703373758897843	-0.4808277123470256	-0.5389116371547815	0	-1.033114801580123	-0.4590885926587088	-0.6145138906236102	-0.8660574084700242
C	0.4098848147735379	-0.10860332595090874	-0.41912469200111646	-0.27455692851373653	-0.6445703748420524	0	-0.3761645550732403	-0.3699636992294666	-0.4453940498896049	-0.4067211871826437
S	0.5477103634164486	0.4588834773232201	-0.11010120773336063	-0.23051968295069739	-0.4594248535834899	0	-0.7105400920223838	-0.04940506634895515	-0.5036924338741061	0.33070804752183236
T	2.875619446484303	1.8307431633323819	0.1558036738040117	0.2422250759144372	-0.24730479450614606	0	0.30543005503145504	0.5059644530108118	0.227671168091605	0.6469276210542366
V	-0.9654691569952512	-1.2813938493209083	-1.2291030060666532	-0.6206016733705046	-0.8699163743266266	0	-0.5117333636291808	-0.7181298977539661	-0.8749745014394849	-1.5455609802250003
I	-1.3929279239762176	-1.607851054013358	-1.2526977814460722	-0.659801858243903	-0.9615318047221731	0	0.7041665714186808	-0.8408608002772269	-0.9877535923480827	-1.3569658970161913
L	-1.2242298943167	-1.2137527478879664	-1.1173439240131584	-0.5738775156175372	-0.09402108324590676	0	2.2533126890528434	-0.6751708487212162	-0.6520032624873233	-0.785135960331477
M	-1.030820719522478	-1.0635306415006334	-0.7866304679984678	-0.38008784109251564	-0.06056078211758177	0	2.173094463520099	-0.5016178229788057	-0.6937467612031917	-0.7810915819050425
F	-0.44584347183640305	-0.5214942690945856	-0.07410996113237642	1.392957869462935	-0.24085789665814633	0	0.44350084635123976	-0.6709104269556609	-0.5254951728499357	-0.9071322004679189
Y	-0.5587508644492944	-0.31165547714847774	0.5050405171829718	3.7473683497025343	0.6806066692239703	0	0.31888566427451226	-0.5200440588145282	-0.2525703769874869	-0.7459217235747835
W	0.09857452978269064	1.18475973138587	1.7913709038513674	-0.11111625201653476	-0.24032069491054875	0	0.8885034933229823	-0.3331628492744592	-0.12558401273358488	0.11164813680137058
H	0.2923953248490353	0.009743606666546547	0.27421366514958445	-0.12400302783131273	0.317369588757856	0	-0.2363834398839578	0.4769761422987446	0.29533676375566303	0.5224235839633233
K	1.0221735718338416	0.08938155131085426	2.612816732572653	0.39245954806075267	3.4034286293232108	0	0.4544537322702148	1.4063604837627042	2.356467226261767	1.7469449103288475
R	0.5773796836609814	0.2601283349946554	1.4965650785095697	0.13715087653316893	1.0708743205362452	0	0.23600808692736358	3.5191987571064662	2.2007332657867282	1.6503513193315649
Q	-0.8934269639071498	-0.4307480319832484	0.03304106351927598	-0.34690478492078536	0.47219218154450227	0	-0.2654841247135103	0.04705418621306984	-0.11176904075389131	0.8096669153420766
N	0.3262932388809291	-0.6821916987578561	0.2238532672352765	-0.22511627469310186	0.9443407765468559	0	-0.16345195681231914	0.2834577384910426	0.546094789760077	0.12730757480641042
D	1.2535608406035776	0.1862772354911549	-0.35004350755112285	-0.41399792589364504	-0.6738789862991971	0	-1.2483734459390454	-0.4300369774206946	-0.7506103213381494	0.5099968253986099
E	-0.22315738492171402	0.15908631536792406	-0.5601700069394584	-0.6197909204335178	-0.8983787678511376	0	-1.3230689434974316	-0.8297444711822906	-0.8725180675183907	-0.8825871289532131
