## Supplementary material for "Proteomic Sensors for Quantitative, Multiplexed and Spatial Monitoring of Kinase Signaling": de novo algorithm script: SMG1.csv

Index	-5	-4	-3	-2	-1	0	1	2	3	4
P	-0.1766837307289529	-0.6622944839720694	-0.7506298021780723	-0.8547757939244828	-0.44976358521594517	0	-0.25127988075812396	1.4569163591553862	-0.2543933871501279	0.6211312990504385
G	0.7088856367073377	0.5801395208441663	-0.09645120116842504	0.6129893781033814	-0.35214068370325313	0	-0.2279382165781447	-0.5959814071076027	-0.35183392325109064	-0.2730581634616551
A	0.39519737748509454	0.5027748240196929	0.4540937593948938	0.5292371031491865	-0.1214977031549588	0	-0.22785401914731046	-0.35557032271421835	-0.16563692786338746	-0.15876326294311038
C	1.9217167047141734	0.9339727176532824	1.1622411486543986	1.4448462732561145	-0.004773717070364712	0	-0.0950749220572984	1.0813254324505248	1.3491219394030316	1.1030046969596699
S	0.9983389384785972	1.9098204170450483	1.622248334444322	2.132125949483701	-0.2281867578426352	0	-0.1380075690431087	2.5830443333441617	2.1835006328357776	-0.7701467749012261
T	0.2383634313047969	0.7887495048109944	0.3685035431723791	0.9422018502860349	-0.4336701783547496	0	-0.23895890626750593	0.786791725666747	0.4985851343943278	-1.0240393790693587
V	-0.30261310823859183	-0.430548219516751	-0.4562732202890611	-0.27871195755054606	-0.5425246471747321	0	-0.25096458022982077	-0.49789185565829314	-0.6166084941589647	-0.5152482211816802
I	-0.43061025817554555	-0.4409250290567936	-0.5736370881504568	-0.013298485125810474	-0.33469939245645747	0	-0.2687919410291921	-0.9579570086867473	-0.6784233546207754	-0.5042507456804192
L	-0.3203628281648193	-0.17359680116251913	-0.2930894500970697	0.35866855386457136	3.7662432284009744	0	-0.14029597981249955	-0.7470341702922471	-0.8821981106453252	-0.22428229787011236
M	-0.07658328557927506	0.031963588939176224	0.8434587457071606	0.5259074151441613	1.4388634297061218	0	-0.2617405946985338	-0.12821190827571344	0.05619993965407659	0.056557066623895466
F	1.060529686490793	0.7029295510510692	1.171004717210656	0.49976578431316715	0.42237736745358256	0	-0.27259515154675634	-0.41294099995444555	0.29405712927982436	1.352878034226435
Y	1.0504609532560762	1.4798755480271288	1.9784719713105328	1.0090009421330728	-0.1563791912312185	0	-0.2215005061501187	0.6254391178258655	0.9778060468262176	1.8584546848538768
W	1.7389477041053278	1.4993857156847028	0.917082908410617	-0.032818610931705613	-0.48040748938424505	0	-0.26540494228912503	0.8601918752188595	1.1324768120100046	2.5002124356995297
H	0.04036055415329454	-0.1564512122151615	-0.27298955938620884	-0.13799107001490493	-0.027960042657667675	0	-0.28015281347268517	-0.30277683753868173	-0.8605426168529975	0.33918448378901894
K	-1.24958266787311	-1.4054822108059186	-1.4065928349860777	-1.1855196740611091	-0.2649412317401972	0	-0.24184650114169937	-1.5261511554276335	-1.9019529082735074	-0.9870222480990654
R	-0.8914850027974572	-1.2127169252049843	-1.150308954772124	-1.024779828839666	-0.38598444526568854	0	-0.052447019503985205	-1.0576275746656825	-0.5387223712402147	-0.6557703109055397
Q	-1.0591310726626233	-0.9355798972314209	-0.7103437799720639	-0.6397780702163189	-0.15791422098052232	0	4.233259514479889	0.32800688440444076	-0.9750999451898595	-0.5806920364575405
N	-1.1514712075543718	-1.0479330195190066	-0.9080695888582548	-0.8142840184676016	-0.26869158105212815	0	-0.07458063905320367	-0.9980442520911018	-0.8783224687090999	-0.863354797796092
D	-1.3170516488723965	-1.220902005355733	-1.2077823601283906	-1.7263492928108728	-0.6817402227245287	0	-0.3243049408597129	0.27605195693530354	1.2128064014888482	-0.3793734371331785
E	-1.177226176048348	-0.7431815840349059	-0.6909372883187551	-1.3464364477903723	-0.7362089355513877	0	-0.3995203908410647	-0.4175801925889253	0.3991804720632418	-0.8954210257038893
