## Supplementary material for "Proteomic Sensors for Quantitative, Multiplexed and Spatial Monitoring of Kinase Signaling": de novo algorithm script: SRPK1.csv

Index	-5	-4	-3	-2	-1	0	1	2	3	4
P	-0.10433970312058877	0.8459073036726024	-0.18055618471291063	-0.1556164271443293	1.5921210402662063	0	3.7091089257562886	0.5125441205210998	0.5924692188241147	1.212175823795261
G	0.6188509842884297	0.27233695372278216	-0.16326419010076815	0.3839067093309755	-0.13005946283146677	0	-0.07653868969467965	-0.14589258073660133	-0.04244497127204219	0.35615861542079275
A	1.239260319492996	0.44285698682928143	-0.07379297678399624	0.9048992540160237	0.1701387313796403	0	-0.16798147076597075	0.28192137995128796	-0.22842744437488974	0.03902840511842797
C	2.928329088850751	1.2507749843508544	0.026582465875800126	1.114754331488979	0.34169075136725086	0	0.30646065277149215	1.4245558125868245	0.057211617259186054	2.376530623040042
S	0.20182661585703277	0.3769932455640902	-0.1520235500283437	2.5848705118485387	0.8467607722082585	0	0.27283174310251623	2.622504173183961	-0.21499755911258475	0.04430488012897066
T	-0.8994005803047066	-0.46076835542166994	-0.24390485766970943	-0.2530042344823538	-0.24622189752421503	0	-0.25833627239865364	-0.27376550380193654	-0.35059717838315596	-0.6424453706653822
V	-0.45483669147484473	-0.8878841626044207	-0.3103658488510781	-0.9891737361620044	-0.6089651739836786	0	-0.2958532522777624	-0.8452934555177875	-0.4101711498683877	-1.1981937220839645
I	-0.6785829395659426	-0.7035320086635338	-0.2956117869053311	-1.0403872681119184	-0.8749149421230215	0	-0.4093069008439619	-1.1230227692206103	-0.40876038646155516	-0.7581613613819512
L	-0.6975930324447814	-0.7315057362429669	-0.31901080820190886	-1.1774531166275999	-0.5302100306160075	0	-0.3191846569606161	-1.0461998913356414	-0.4087744108998034	-0.913781390699052
M	-0.4212902133435806	-0.4941874708399618	-0.3307767668575027	-1.0564166540180349	-0.5646199231271555	0	-0.3972407486769446	-0.8457042782230989	-0.3766623099744818	-0.9455001630659717
F	-0.13207582857397418	-0.7588035108406385	-0.3337087073331886	-0.8233595912902602	-1.0164724346006857	0	-0.6284087454343861	-1.040916695857205	-0.4374337070135331	-1.0650885197378896
Y	-0.5896986022024354	-0.6189757653056752	-0.32113691797270427	-0.896948732411685	-0.8416946839633227	0	-0.6378794695829836	-1.0814870836207449	-0.42553403058551365	-1.0487905564926907
W	-0.025466602882422567	-0.7060445426559063	-0.3260190442418791	-0.8580632929232737	-1.1196602837807519	0	-0.5988950935651776	-1.1365365517258625	-0.4151204692071179	-0.5273665437405332
H	-0.25409754396131534	-0.17494772624701566	-0.25399446199616943	1.028256207570067	0.320070140265648	0	-0.45310495376506094	1.112510606086432	-0.2158767012288729	-0.1490138061201567
K	1.4128819741711567	1.393516366556624	0.03104782480804749	0.37455675813644246	2.1371094029366926	0	0.525458599688784	0.09373263664611305	0.3811964643431549	1.6424393434145814
R	1.0672362828775583	3.0384612432775002	4.222008153956946	0.8290391869699795	2.1003539742656927	0	1.299397364083421	0.3668325476489332	4.078573513971133	1.3646558039535455
Q	-1.0027709397079405	-0.38061731440511637	-0.18270146834778495	-0.7285648094011878	0.2456174703217821	0	-0.08655381378311415	-0.2645798798263457	-0.21442820257505896	0.250751368754097
N	-0.4884383806146823	-0.15917042501387277	-0.2648715912714603	0.12598175032693443	-0.013403933320581504	0	-0.40394628809208355	0.10811433535678977	-0.13559261596528496	0.09710907657500024
D	-0.7469099292005873	-0.8342704770129984	-0.22780696451005505	0.8675251821095586	-0.9984552087085454	0	-0.7419412309284398	0.7845867729029465	-0.37704530787494667	0.3931559706179821
E	-0.9728842781401181	-0.7101395887199601	-0.30009231885600307	-0.23480202922484872	-0.8091843084317416	0	-0.6380856986326684	0.4960963049814489	-0.4475843696003607	-0.527968476831104
