## Supplementary material for "Proteomic Sensors for Quantitative, Multiplexed and Spatial Monitoring of Kinase Signaling": de novo algorithm script: STK33.csv

Index	-5	-4	-3	-2	-1	0	1	2	3	4
P	0.2659544924876803	-0.22081495749108976	-0.2011460009482416	-1.3452869066763469	-1.066613650916947	0	-1.117584473210584	-0.8713283152688285	-0.6734645959006351	1.9622126284805204
G	1.2245627226276508	0.7337238959335632	0.23652099565856477	-0.10426258846874835	-0.49978260789512263	0	-0.9643376653352486	-0.8486316895230722	-0.376381048626081	0.22109129873224473
A	0.43837973980511047	0.09988444271362684	-0.2282252127555627	-0.43262072201198765	-0.1565934434497015	0	-0.8478926060231932	-0.5387778026568851	-0.6529466789554322	-1.411651129583206
C	0.3587011097648789	-0.1475163854997389	-0.24536166933179873	0.11185445184565006	-0.34962780962284207	0	-0.1784998097365902	-0.06168923016450969	-0.1487979944792988	-0.9029633856134437
S	0.5049886423911489	0.047583060594307836	0.12993537587646253	0.4099667572181344	0.2644627637357817	0	0.07556673849954346	0.251296737654073	-0.3020694240983096	-0.1743363471866633
T	0.6685450466379638	-0.1449335017470283	-0.33991859564011334	0.7541777596733367	0.13028474724752287	0	0.4085903571127271	0.141879168419494	-0.4173081072671171	-0.3116574153364786
V	-1.2738662786400872	-1.2652477954849364	-1.1622635713038663	-1.0389296898313602	-0.39041700998677187	0	0.3947643354619386	-0.30590301201238584	-0.4120523331810973	-0.742441815662342
I	-1.31325505142039	-1.0308358993387352	-0.819650747296494	-1.0810806336030825	-0.655610274050176	0	0.44148427868647266	-0.08119100592705833	-0.27411927391083774	0.03963038904516508
L	-1.3060482898223327	-0.6925841306889079	1.683225887711871	-0.37645085021033714	-0.2911614408214748	0	-0.16760490786990587	-0.5060258592304167	-0.5184830836575169	-0.9138088837355062
M	-1.1513462848431575	-0.4920034713348383	1.1433258495343872	-0.09807890486437168	0.21441506350647688	0	0.49218471551735804	-0.20016895435014143	-0.3533149707465681	-0.34657774305372924
F	-0.5516343646343069	-0.4323589587620553	1.4445292179484632	2.0403023926130226	-0.5337184975318955	0	0.3297713333442729	1.1678473150165236	0.41289555340123607	-0.710793803469182
Y	-0.49229591559679753	-0.3353503267932242	0.45512811937726955	1.2387730253999567	-0.09080871586239958	0	-0.03489430477106654	3.1064757643424725	0.44242114238562275	-0.5077521837419974
W	0.5825523864366158	3.0393258872063007	0.651341071734737	1.5562122573647321	-0.6808115682300365	0	-0.34408477032003204	1.0987947294798168	0.4304814154764877	1.1084750329629083
H	0.6658586733061788	0.5996259467031338	0.20719033802164613	0.7924380253874218	-0.10532551016777493	0	-0.37702670376560304	1.139079706084684	0.5658763855947864	0.6708856199895331
K	2.115196327702613	1.2012223766661503	-0.1838785853633586	-0.46215586187569185	2.4327516865145062	0	1.6399691002908219	-0.27902006665195517	1.7275535353403875	2.1364828186889167
R	1.4463695921022761	1.3078527449281274	1.7778998450679682	0.6758589231812187	2.9013190602611063	0	2.9735485489995797	0.20356857190147676	3.3355847259554636	1.4789720991153288
Q	-0.5306245480430177	-0.5312569698298355	-0.41243208196532105	-0.5516045176338127	0.5055985178922313	0	0.300270283985119	-0.679434019564641	-0.5115121380468345	0.053261645908877
N	0.24058438761491138	0.0679425850204444	-0.7120196260365197	0.6366828459145093	-0.03612978540069175	0	-0.6116840785033717	-0.5958214546926982	-0.5219201058888211	-0.3352881512866023
D	-0.9125012965521556	-0.8377807174907026	-1.7260330593985604	-1.3381562663937823	-0.9334281790675056	0	-1.210622597114751	-1.0587777204254445	-0.8909886959685157	-1.1494592441389984
E	-0.9801210913247808	-0.9664778253045625	-1.6981675508915317	-1.3876394970284633	-0.6588033461542853	0	-1.2019177752474888	-1.082172862430505	-0.8614543074269188	-0.16428143011534307
