## Supplementary material for "Proteomic Sensors for Quantitative, Multiplexed and Spatial Monitoring of Kinase Signaling": de novo algorithm script: TAK1.csv

Index	-5	-4	-3	-2	-1	0	1	2	3	4
P	-0.08340315949689232	-0.8256479067220305	-0.5457346015897242	-0.9829085769415922	-1.889912771028101	0	-1.4345275981529066	-0.5598966396045564	-0.4992119381926829	0.9967420646355285
G	-0.1598255092260203	0.06763355530604244	-0.8013803218224764	-0.8968557452612408	-1.3701630072027418	0	-0.8208871299738199	-0.4551507838214296	0.6870966885541818	0.5222472879897058
A	-0.1309560845588116	-0.4396998024450015	0.054637551478450626	-0.28319652121458416	-0.8519842795881792	0	-1.0089858954948339	-0.6095736971689629	-0.475356553676041	-0.7609808156545523
C	1.0251672213106544	1.2007442612980628	1.264114366552335	0.5316981166860425	-0.30430235976963954	0	0.6485913359495518	-0.08902043817967802	-0.08135703822171957	1.2043746938819582
S	0.16422357479313662	1.1032040435019956	0.09712466964525993	0.3471932806965187	-0.5580663447397132	0	-0.5754573389933361	0.3339772321455652	0.4034512394485573	-0.8024534475324557
T	3.3886008345704544	2.87393401481238	3.3649457971921075	3.3648410145797367	1.062294468617682	0	1.2757048781407088	2.5141355656515403	3.8200893537158422	2.6749078939904187
V	-0.5953400577165653	-0.4818591293184935	-0.2751840627092069	-0.13944260408535006	-0.6804556171509719	0	-0.22663835330466714	-0.5341714770445674	-0.5430367915433001	-0.8370256017071664
I	-0.94157937214211	-0.6509569945027832	-0.025347724519985793	0.0690936052917046	-0.3353914243305961	0	0.6272407669799245	-0.7419576364288483	-0.9220804380476916	-0.4967841524546864
L	-0.9739407468699056	-0.7533603570717744	-0.039781438068911844	-0.23359232867295227	1.6442164590121722	0	1.6301648856006925	-0.7638017560740993	-0.6687123565699858	-0.38758171095846994
M	-0.6237160708852602	-0.5749723202095137	-0.2794206566219872	0.2343957250874591	1.1591850320665782	0	0.8633310917725321	-0.4906504532684625	-0.3194011769724523	-0.5916848519253196
F	-0.6020050691960371	-0.47263683196606904	-0.611290430191488	-0.021765289244232506	0.008101572750529293	0	0.6723644956672781	-0.7645610588460872	-0.40993156200909037	-1.2438058299725272
Y	-0.031886968156289705	-0.019113631678498395	0.7835086482201107	1.3913989158538635	1.9980928440795227	0	-0.11562347556311486	-0.4627593200509081	-0.4743500943042859	-0.7180376545008589
W	-0.058488491439557505	0.07166498632861322	0.40275750528134	0.24335543928380182	0.5784245683425604	0	-0.14264904955314342	-0.7051665380710359	-0.3172430817192717	-0.48983854509099134
H	-0.0524661838938534	-0.17537818408632716	-0.08934782960001224	0.40828228124391613	0.6616033421498633	0	-0.22619844804832473	0.4818181651144036	0.004017258875085547	0.24829607759081776
K	-0.6226910290248073	-1.02281636424315	-0.7310208057833921	-0.912972392593064	-0.7250238788682108	0	-1.0873661849538334	1.82864170636369	0.5291184947086962	1.4849970273809059
R	-0.28782914179752156	-0.8569429094159314	0.7043813766998746	-0.24254145177327502	0.04782942212942564	0	-0.7667343286120479	1.9665327020274874	0.5476230005814525	0.9830549144599753
Q	-0.8262939621298822	-0.7952681943733722	-0.9174415017513017	-0.5894012585727355	-0.3987306015376209	0	0.2140447638031832	-0.5006719446871024	-0.40893439002347576	-0.2099182285331918
N	-0.30914675791985063	-0.4063156381412761	-0.9201975376820473	-0.8316579290129043	0.36764249414738576	0	2.2370008996698285	0.5190110260006096	-0.08633263314405831	-0.34740781042169067
D	1.4569328874595406	1.5699428561720439	-0.5390126692641816	-0.9892874175561404	0.49956757987103095	0	-1.1177649915697476	-0.10864307898696458	-0.25268988232503853	-0.6413124352577716
E	0.2646440863195762	0.5878445467550797	-0.8963103354647632	-0.4666368637949695	-0.912927498950976	0	-0.645610323363921	-0.8580915750705932	-0.5327580991347198	-0.5877888759196309
