## Supplementary material for "Proteomic Sensors for Quantitative, Multiplexed and Spatial Monitoring of Kinase Signaling": de novo algorithm script: TBK1.csv

Index	-5	-4	-3	-2	-1	0	1	2	3	4
P	-0.30692890008377194	0.08482460004531753	0.519071890033038	2.1668418548720996	1.615156173195122	0	-0.8911455020669666	-1.243252410953258	0.5457785238061501	0.3461615478118399
G	0.299176119907606	0.5015939367043711	1.466315938493631	0.1824185608943839	-1.2777035196983169	0	-0.48174526919766153	-0.8567547238990036	-0.19373790997555293	-0.4347837609745991
A	-0.07895079035027217	-0.0896639905557738	-0.07281371884643317	-0.2397895517298085	0.531075574272666	0	-0.6786762930544621	-0.14987277118679382	-0.47829609718496036	-0.6557497522516156
C	0.5980583685146995	0.915750862118735	0.07255267547334993	0.292655227473504	-0.21432738289861863	0	-0.524583847569447	0.8777971283998017	0.5509717103341687	0.3359834556826799
S	3.7470425607730564	3.320843881063438	2.892320712746703	2.3631924125756143	1.2700724273037427	0	0.6144041102583391	2.1589094203161543	1.5583581058251437	-1.5872859990277004
T	-0.044864051227305024	-0.26298128560828393	0.02655402597819766	-0.1592189691732965	0.1465794008610655	0	-0.42271868580314376	0.18192584929209454	-0.5657067503817702	-1.1154635531137613
V	-0.8769308843367964	-1.325041574392643	-1.0578015257002569	-1.1004594328547201	-1.1501884071030066	0	-0.028145920703998118	1.1756641978976616	-0.19234534406021522	-0.4787607787040668
I	-0.9124216072360101	-1.0589817572281515	-1.1160933781796147	-1.2928044823788476	-1.0209820329385135	0	1.4693746206512772	0.8400443183105193	-1.0652581064815267	0.7882484902267005
L	-0.8151264978786862	-0.6138823438549638	-1.4456730170190952	-0.5258411385186219	0.30036617319973946	0	2.267877265187048	0.7859474562905725	0.06820888944339681	0.6431432376495607
M	-0.8295215832340653	-0.24063751780863912	-0.3861240780441956	0.2991337108340548	1.8042962261973245	0	2.072851157993581	1.0065397274069523	0.2958631262614753	0.894684434094683
F	-0.4745551559770089	-1.0603428395757724	-0.8198893471267485	0.7642441168928381	-0.8127292079771928	0	0.9625838553785099	0.7971632236706953	1.1189895590227146	1.4180057309093874
Y	-0.6603077860208181	-0.7783976040692869	-0.7278969146203098	0.9438087540969895	0.7172471620087372	0	0.2871825001296041	-0.5000895541607636	2.0112737980512847	1.3792006742901235
W	-0.6667936444430828	-0.7161084331776505	-1.0267627729259816	-0.8489348921416311	-1.6884725437598234	0	0.4762514721642664	-1.0684374188418508	1.2089671326282863	2.1148066182732754
H	0.34139581085847726	-0.06490102389321405	0.060497365872334584	0.00671749635823276	0.6662070715667515	0	-0.4713465961941506	0.2064385137661339	0.5516679722889671	0.4120344943077178
K	0.29096921375109835	0.046155274099739	-0.21899524589416802	-1.2251341323607203	0.801036470726837	0	-0.8122092408313089	-1.9122925481980173	-1.8231396181307755	-1.1462104488451674
R	0.10355672375441387	-0.24735470493213155	-0.1656770262343531	-1.0781915404815432	0.2579785706716482	0	-0.806541996239464	-0.8294092183423938	-1.6432881662911838	-1.2870185575515751
Q	-0.16989293286357737	-0.12311230814460157	0.5338462429277254	-0.34671095127457996	0.25244314992317307	0	-0.7193518126463557	0.09432635225766739	-0.5442911652159503	-0.3018480149241381
N	-0.00709894560672745	0.5341721959263975	0.07936068722760886	-0.47347671434651234	-0.3522015234365497	0	-0.7022140177554782	-0.11034738549809404	-0.2396880905674397	-0.5469516954978487
D	0.19971401531439	0.8894384932836028	0.6187805941283522	0.25765973224090477	-0.833940081322221	0	-0.760308210113844	-0.8309209422657398	-0.5631157270789809	-0.6143462379432023
E	0.2634799663843805	0.28862613999950687	0.7684268917102172	0.013889939021661126	-1.0119137007925716	0	-0.8515375895863436	-0.6233792142623408	-0.6012118422932357	-0.1638498844122963
