## Supplementary material for "Proteomic Sensors for Quantitative, Multiplexed and Spatial Monitoring of Kinase Signaling": de novo algorithm script: TGFBR2.csv

Index	-5	-4	-3	-2	-1	0	1	2	3	4
P	-0.3455897727768119	-0.11549784280187277	0.17694504717286527	-0.49558530612059143	0.32465167822047136	0	-1.7254935263567877	-0.5203719103034061	0.1681090192598202	1.2778214183604453
G	0.4516885398838671	0.256869988913345	0.048530209206129445	-0.2702828462293233	-1.4119202759844576	0	-0.927982621848632	1.167947824486941	0.6848753619245187	0.27159910704924844
A	-0.08639080880320744	-0.2089259514526737	-0.7630710720072543	-0.4390213864549271	-1.5093256055178563	0	-1.0004083347960142	0.19138323587130485	-0.6402731726381349	-0.5328643160200653
C	0.9741890496402692	0.3460424652016863	0.19631612701849901	0.18855315243316342	0.23301636394602937	0	0.9224197617602783	0.42687835539525515	0.04618883561151781	-0.15928815140595493
S	0.9196743497113764	2.1693714684953522	2.315180400392485	0.379775194874035	1.4002941649662777	0	0.5267576701925889	1.8453456864084263	3.2302592627776145	1.0712012319062594
T	-0.275846542981025	-0.11494425931968794	-0.03820014964293153	-0.23985598602901922	-0.2462209815998004	0	0.3584490977427561	-0.10888909055002961	-0.17916347133261537	-0.4262942505873423
V	-0.4292098682217064	-0.6892607764565666	-0.9176361871232961	-0.5203039229218244	0.35794779050616	0	0.6990967947527058	0.5036202912112067	-0.15266366634352216	-0.17053746660283178
I	-0.5954599402859483	-0.9293410207016237	-1.0899753035463484	-0.5242417221662055	-1.0607036419575486	0	1.4181738974000222	0.23859591067278174	-0.025635190573625462	0.19129624719189223
L	-0.5942100639848069	-1.1256660525351672	-1.2071289146667732	-0.495281534843246	1.464136292336893	0	0.6106916535341366	-1.6173726870068224	0.01247302839234993	-0.6718953522499878
M	-1.0530091838548528	-0.8224057352892649	-0.49258236364071667	-0.40623172020251713	1.2830258692356782	0	2.3214166626932258	-0.7486566174990612	-0.4157716481494644	-0.3508085614926733
F	-0.24792228387440435	-0.3954159319734647	-0.6733293571556872	-0.460377092340144	-0.014695569059713457	0	0.48997164882961936	-0.751159790386758	-0.06605545133294498	-0.8686564656312719
Y	0.5515490957176269	-0.03997435431987938	-0.2452471616131124	-0.4619342166337518	1.89637292006291	0	0.21195758685617438	-0.04097626016832316	0.26995361487025693	0.22576615425200858
W	2.8164049296059734	2.9920752346569595	0.28947904177152495	-0.4554383975726197	0.7048582147354907	0	-0.22708262991216127	0.9032934037712037	0.3440918412820351	1.8320048653413663
H	0.42211320145400416	0.5421417702804494	-0.5865878163259904	-0.41079659128464596	0.07388869398067575	0	-0.3907857556467163	0.45427487887148504	0.3627971839191154	0.321721975824592
K	0.9294314485783508	-0.6171654724059645	-0.6874862308135782	-0.43456704953358144	0.049671452731941124	0	-1.1485119407292028	0.8005839024059844	0.16335435045903765	1.6671670047629954
R	0.7404192188944866	-0.13908140985607814	2.5669883946743766	-0.10475185238043724	-0.43987152021884884	0	-0.4744162525036803	1.1503395439287107	0.761895816257298	0.8993862301448369
Q	-0.8563959084474954	-0.6809888991834029	-0.20325055938377967	-0.32113433200198116	-0.040933735758858975	0	0.6999597656477291	0.15789901875748105	-0.84377709833488	-0.3001370565911799
N	-0.5591309074906373	0.2822665256089712	-0.21404700477410163	-0.11134958741671198	-0.8410339612624937	0	-0.5486631988523308	-0.515756447528333	-0.35954697909591926	-0.6263212501623493
D	-1.2259402446297962	-0.07620772677310492	0.7788803020819544	2.246163870849007	-1.2325942754363486	0	-1.198891640651389	-1.5004691872516218	-1.643516563597532	-1.744247423493003
E	-1.5363643081352651	-0.6338920200880074	0.7462225983757312	3.336661325975322	-0.9905638739265987	0	-0.6166586381123244	-2.036510061086425	-1.717595073354931	-1.9069139405969846
