## Supplementary material for "Proteomic Sensors for Quantitative, Multiplexed and Spatial Monitoring of Kinase Signaling": de novo algorithm script: TTK.csv

Index	-5	-4	-3	-2	-1	0	1	2	3	4
P	0.7417395738655334	-0.2881602041963835	-0.22669762557852988	-0.539234887162569	-0.39060536884221136	0	-1.6541009257701194	-0.5682572199737619	-0.9196416390204547	-0.4911883166883997
G	0.41228571691093613	0.11312987009622835	0.4918706302610935	-0.16839715572121322	-0.883542742345466	0	0.14563864533123563	-1.2062614745279523	-0.8803493926413645	0.43059032303023825
A	-0.3219632599698891	-0.33944727773865646	-0.4545340461212541	-0.5145765071245596	-0.5324100771074979	0	-0.2766303398944575	-0.6410118866987234	-0.9885828279505546	-0.7266160871619972
C	0.6724470031380282	0.349881829582459	0.6864360963582646	0.6009366947089518	0.16714138216532273	0	1.2064999841488835	0.18883592678898561	0.07252318342744635	0.12378367173122351
S	-0.1347621205835536	0.2979931996458202	0.2820690126239991	-0.17233905857201076	-0.1488697603759018	0	0.052329452435093064	-0.21250753993021507	-0.7567711807027547	-0.45040774354277036
T	3.6261967664188166	3.823022924896083	1.4741157804706015	1.2525360511911634	3.800412499034942	0	2.365292913272967	0.6487055177900556	0.6883160964605693	0.15897739180402864
V	-0.7938801614383107	-0.7789211807546604	-1.1716734907280075	-0.688021351200199	-0.4732401792678011	0	0.6888809470350666	-0.12263481346287633	0.45774232656067	-0.9754725459142269
I	-1.2513287201230456	-1.0414837150254266	-1.307063033505418	-0.7260316383781538	-0.6886563724824657	0	0.3615689919013006	-0.5435716542399104	1.744242399463928	-0.707024831479357
L	-0.8628458888725692	-0.7497724070736532	-1.0702864141332051	-0.6892093474620957	-0.45478150973243037	0	-0.17579225460078632	-0.5012006114553139	2.484678063937108	-0.7300218919422632
M	-0.539820746711467	-0.47727065361787563	-0.8422060062911062	-0.5845657445262383	-0.3693297246999382	0	0.7516864887630069	0.010091318757568555	0.5753861976819992	-0.36365122992389254
F	-0.7750935435535377	-0.6442530486641374	-1.0452128927533617	-0.6559911299513618	-0.7252410944421412	0	-1.125094137002823	-0.6271043370039994	0.9350960795601387	-0.2867654900169314
Y	-0.13089318032071506	-0.42332597418005585	-0.6765323277606732	-0.5845558632013983	-0.04176942080583205	0	-0.8910847878077213	-0.10607543256929229	-0.031769588113227124	0.3348666041918595
W	-0.28634092612438417	-0.3196145781455774	-0.8241108818022362	-0.5174202778374771	-0.5815141594993639	0	-0.8018628020267725	1.7131634939326166	0.5636651742129352	0.6114573433300095
H	0.39113232336884973	-0.17665821376260898	0.2259676894052159	-0.38740012763184223	0.9608653572828606	0	-0.3085221923511805	0.9864988285360495	-0.059841564801894835	1.1819284319943855
K	0.02150422725256165	-0.23375740516869384	-0.21169510763339536	-0.581848753075419	0.16751903294700815	0	0.34713806589291424	1.3970211731922533	-0.08657994896818982	2.1518367897999844
R	-0.024394848458666834	-0.0057225247475343535	0.43650577055112416	-0.22868293213000498	0.009320093415271388	0	0.8064850347631294	2.092433611766755	0.012009598883806951	1.8188211980851439
Q	-0.6079822125868403	-0.2929093528840197	-0.1937998546591423	-0.21150695227697686	0.01754150352869909	0	1.203240538023444	-0.09838325788788917	-0.49490438504155077	0.290816579660192
N	0.018271645503996948	0.09405972739235757	0.433566668931903	0.6253452450245912	0.4846236246134473	0	-0.839227318321594	0.6465558567347407	-0.5447095426265491	0.7987438814300222
D	0.13350930096207242	0.603027298545805	2.2474582846977222	3.1734124646625106	0.11127039821459557	0	-1.4118298851580446	-1.469362510779343	-1.3154326398999627	-1.4580253900409048
E	-0.28778094867781134	0.49018168580052723	1.7458217476664055	1.5975512706643022	-0.42873348160109703	0	-0.44461641863354123	-1.5869349889697473	-1.455076410422097	-1.7126486883463394
