## Supplementary material for "Proteomic Sensors for Quantitative, Multiplexed and Spatial Monitoring of Kinase Signaling": de novo algorithm script: ULK1.csv

Index	-5	-4	-3	-2	-1	0	1	2	3	4
P	-0.7258707230320939	0.8320396631040197	-0.37217883275009933	-1.6532372203049583	-1.5777426924257991	0	-1.3305548325056904	-1.2044366145267922	-0.3873933106028452	1.787587386071808
G	0.5624444607683697	0.9496408971631748	-0.13118457792813398	-0.4249602360461558	-0.6143907586198509	0	-1.1379737420097595	-0.9417921813832787	0.2203630938198974	0.6402929691116599
A	0.4738347038081776	0.46061653169662686	-0.027821155173853064	0.34616976989789905	0.305709426259534	0	-0.8292140230456715	-0.6278343022739664	-0.7038359844994266	-0.5545332190816219
C	1.514084659045958	0.8706732960759034	0.15637008842860714	0.5034911432872964	-0.5885059623145655	0	0.08253372354219025	0.17321818059677968	0.9665084066800769	0.5068532087670449
S	0.6418266669975723	1.8360671793639993	-0.028894610802644504	2.2297637530530143	1.8242025298655389	0	2.3277603223338565	2.7464721706894544	0.907729873377427	0.11607408724219875
T	-1.087484022590348	-0.8299666680327201	-0.4382616672171271	0.81252245961883	0.4765931094779124	0	0.19283870363296013	-0.2669814457746619	-1.7289481051654143	-0.8327021250653907
V	-1.2556045736281716	-1.3204561105669181	-0.5328853757417084	-0.4328513120368489	-0.3371135705189413	0	0.5615346619650462	-0.12456820990180537	-0.7083315294143183	-1.2768905551984706
I	-1.5693951885754929	-1.2533595276786875	-0.40366380048936484	-0.8448667025992497	-1.2197371935413361	0	0.6583234371153183	0.18789827459850109	-0.6923196453855338	-1.4568948678124507
L	-1.0018518594170691	-0.7462524286825202	0.7374255986929374	-0.7248529274017252	-0.7779243717995475	0	0.05273757744990491	-0.236362937746251	-0.5225995464645389	-0.9075393146645666
M	-0.8143038072127747	0.13235828845639802	3.942348812926637	0.01513863024857496	0.3691913955152336	0	1.3996328572754324	0.14678860067058544	-0.49812184891221856	-0.8408234809497934
F	-0.7778981638420203	-1.1191151943279096	0.16022031064688969	0.004183253018918736	-1.3817881636441183	0	0.9845544750328953	0.0043233250213838914	-0.8330839516099171	-1.090853475390837
Y	-0.8155612543887222	-1.1169431801332812	-0.5013274997416061	0.3684273171750119	-0.6049576423024056	0	1.190854688163689	2.0206469748589297	0.21234849060549907	0.03293980988855922
W	0.5841715407080634	2.015337462820528	0.2834556776183615	2.174651927357073	-0.5418069115094102	0	0.4450193298204488	0.7106064097426196	0.520664793596428	1.1310615207411894
H	0.46315684161402654	-0.08281133428991906	-0.39304772224918166	0.1609960133623232	-0.4508168256499271	0	-0.3782050800819209	0.9970570702974175	0.6748253651330707	1.0932975126189357
K	0.2564017795090608	-0.70728673506822	-0.7538320506689555	-1.2173986656001403	1.9406050944876452	0	-0.7452412604269599	-0.35627265466001645	2.4902423090017187	1.8275357875841463
R	0.28120171385549936	-0.6632913605209404	-0.6975773720977198	-1.3786190259603357	1.2904612293790247	0	-0.5753298991325343	-0.1706794982999801	1.0413560134056687	-0.026362374095714083
Q	-0.2152192461953221	-0.05270133116696022	-0.19229384905430627	-0.23166665080004867	1.1814333017375527	0	0.24447143632500618	-0.4836619629256772	1.2670852906126813	0.9839196844316349
N	1.4104712495497296	0.5960599905424859	0.15233413789543143	-0.34605218545811395	0.12565356676146014	0	-0.823916571769426	-0.400595948229847	-0.5751508680187395	0.048462483442404995
D	2.0814073220842877	0.6474920011388411	-0.422999135828964	0.3577706115651606	0.21278645520050585	0	-1.2818950619382963	-1.0971765744802315	-0.7744954552250465	-0.8780468052700835
E	-0.005812099058726194	-0.4481014398939026	-0.5361869764651976	0.281390047623471	0.3681479836414923	0	-1.03793074174649	-1.0766486762731626	-0.8768433909344728	-0.3033782323706627
