## Supplementary material for "Proteomic Sensors for Quantitative, Multiplexed and Spatial Monitoring of Kinase Signaling": de novo algorithm script: ULK2.csv

Index	-5	-4	-3	-2	-1	0	1	2	3	4
P	-0.05430219967980562	0.6233047418109791	-0.47211581126193725	-1.8119019588138665	-1.4080051360105326	0	-1.7616845805329295	-1.0807309898020654	-0.7611536633475038	1.0531780399277557
G	0.9147072083840957	1.7312849265914603	0.4475578204463731	0.18179214464955396	0.07056503113688953	0	-0.8721268923660401	-0.8472373625242104	1.6271976295281014	1.0480140926746269
A	1.5574792449969064	1.0851619930171852	-0.05761046669347049	0.16408783835986204	0.044467335514063254	0	-0.684491806640181	-0.640554954360809	-0.4447861989762051	-0.2298905863048605
C	1.1348472632291218	0.6597926091891877	0.10264712239928628	0.1421158552410865	-0.4698426448799072	0	0.03940886316678433	-0.14498308369700996	0.48899290345757496	-0.3570748991393957
S	1.2105291513825525	1.7247407507143733	0.5509739578231772	2.371746544894938	2.6577718982398815	0	2.2175425944167833	2.9181906678307223	1.5378143473726034	2.1866345411206534
T	-0.8774374803811148	-0.21851959585975247	-0.2705219108392533	0.8193458682916085	0.9484320534704533	0	0.5164258983536851	-0.11160363048100772	-1.259795224762276	-0.08052964684571999
V	-0.8866271798883265	-1.1267665395288946	-0.4054885524756779	-0.9157873222082322	-0.12850652262880646	0	0.8541152789573968	-0.11922492662295515	-0.2793112807233891	-0.6662225789096196
I	-1.4749350785956339	-1.3745725281213959	-0.5425068229953638	-1.0630200521286262	-1.2108827494929377	0	0.7793088061734348	-0.10141517412580589	-0.5917241374246095	-0.9396463972415263
L	-1.1775475039478809	-1.1639284490408655	1.0542194836407117	-0.6967368360825593	-0.7842074493142531	0	-0.01973993922225114	-0.4029056512311312	-0.6490131852351816	-0.7990306313329406
M	-1.360927775160252	-0.34121319108159165	3.713762057565081	0.14377730253338467	0.1267169030367692	0	1.330070086007191	-0.030176302625115278	-0.6116769071108031	-0.35658010460462075
F	-1.3652633993789276	-1.6470058228257414	-0.275203213666396	0.24261689127249528	-1.2292775407749061	0	0.6057831084168634	-0.22007422383054942	-0.7941947095701113	-1.5314577046374158
Y	-1.149736557025124	-1.072037747389721	-0.7161110671478866	0.19225241350384636	-0.6094947509686618	0	0.8109304352002923	1.5567904377380857	0.052643978643427194	-0.7038055947439824
W	0.02109886178856534	1.0479240473632534	0.011853348311988122	1.707773927648485	-0.7105743321774581	0	0.10905453645251736	0.8325628070752673	0.05993589706621234	0.3649001046504158
H	0.3860865141632052	0.07207962211257134	-0.47281338583346844	0.7981025374711113	-0.4015091687607814	0	-0.3030800936120107	0.8647902882097088	0.7487963520806667	0.5865614323526455
K	0.8426353288457029	-0.25365885108830705	-0.7594730312774288	-1.1402690931371484	1.3166349575492917	0	-0.42622100975322746	-0.0030819054180180206	2.109497249932401	1.6546863175498872
R	0.357035607249484	-0.2682163410399867	-0.6333957686111904	-1.2937903670021598	1.1695055732771291	0	-0.05801478077643579	0.8182891454286224	1.5174605622837103	1.0613655147969678
Q	-0.10869936345986739	-0.4830894316684826	-0.11160039166555474	-0.3061065438550869	0.938297734169243	0	0.5382606732538102	-0.4115350799798381	-0.33438246277874245	-0.04202466446648006
N	0.5983133672331585	0.8124660452803897	0.20765726244774196	0.3650599333105662	0.1528631808867101	0	-0.8060490548277215	-0.4079216733095795	-0.490625373706166	-0.038293743086760694
D	1.186560181971116	0.5054419226496701	-0.5493929431933487	0.12118004142620886	-0.08296471998866384	0	-1.4871099016026628	-1.2335163283261406	-0.9219748785237825	-0.8790312084833175
E	0.24618380827302438	-0.31318816108433684	-0.8224376869733828	-0.02223912537546297	-0.38998965228352417	0	-1.3823822210653012	-1.2356620599481734	-1.0037008982059243	-1.331752283276307
