## Supplementary material for "Proteomic Sensors for Quantitative, Multiplexed and Spatial Monitoring of Kinase Signaling": de novo algorithm script: VRK1.csv

Index	-5	-4	-3	-2	-1	0	1	2	3	4
P	0.4024298096267677	-0.27275379479105216	0.06019525015171946	0.07640202043382982	-0.9947418711263215	0	-1.2864699879259403	-0.34380173949688714	-1.0307950154900205	-1.7637741666344173
G	0.8483945972826571	0.4171777052499861	0.2850443206155088	1.6438691500014984	-1.2775597490668442	0	-0.9273671865640047	-0.3325613057274496	0.6765619033074542	1.5126293746528892
A	-0.04297642500127992	-0.2526417533090888	-0.19058181710658667	-0.2658071340083441	-0.9317935247854694	0	-0.5212490840230535	-0.29910075108422607	0.033300684853355224	-0.22924336513109042
C	0.960980145337821	0.2362933301076193	0.11370352896601685	0.15867658243031357	-0.10968134168142817	0	-0.016897466187108252	-0.1946588407947119	-0.056560863484993826	1.0660316083885628
S	1.3422094447060664	1.3841393235948503	1.4335148174140007	2.7874716294858017	0.3965836072268817	0	0.7530491330192645	1.1422180691755384	2.5632242811054056	1.0132487215697608
T	2.936004037691053	3.7473859128574953	3.7614722047432854	1.9910706336289141	2.636605203101869	0	2.493555978043093	4.021510677961169	2.309096929971872	-0.17736431879487158
V	-0.24635190253584993	-0.3797065749651149	-0.5132411161970223	-0.8555954027855983	1.48431074660666	0	0.42618198108949773	-0.19475911511552904	-0.6644055270214693	-1.4330320665572458
I	-0.9212580512891744	-0.6206013383615633	-0.6132133663618125	-0.847134639476221	0.7982438323913233	0	-0.3141777562796696	-0.23565881713410924	-0.8706193420020678	-0.7265080702678761
L	-1.527360774027181	-0.7559949999377787	-0.6497127251272501	-0.6371608028452219	0.8518194598868746	0	-0.7538786214555216	-0.27304180827230085	-0.782171851937261	-0.19006974567700421
M	-0.8763836933537095	-0.4959516706740438	-0.49530734189840836	-0.3696771081295131	0.01465066762126828	0	-0.008747986018136806	-0.23231650816654467	-0.46872640118008857	0.18348060247091014
F	-0.25958667359123894	-0.2626681799212042	-0.4412288467498403	-0.5849859154730375	-0.04915632435952879	0	-0.234809549932817	-0.31494504841309773	-0.4523770836206785	-0.0559778433019018
Y	0.2278224410584274	-0.15763664898694413	-0.31351837594587395	-0.502745913697069	0.7866187898231178	0	0.11710158597863057	-0.3106376543616235	0.11595209595060699	0.6473970025217982
W	0.1551008110626284	-0.020549817752961656	-0.40310293182901225	-0.5632364911630247	-0.11469644144392407	0	0.05019895668386725	-0.31956706498626897	-0.009373655899336603	1.6033303704873332
H	-0.2661840604335207	0.017578583276732448	-0.11228591847568636	0.024630867038043888	0.3619518680124077	0	-0.2667174498149607	-0.3074893192793366	0.8030503708476329	0.04939822757805561
K	-0.7201076839001747	-0.6074742340794425	-0.28819512367463535	-0.645053400684217	-0.22267557921748135	0	0.4392254571951333	-0.25254951479627036	-0.5380839545565005	-0.799383993703826
R	0.49712602079342816	-0.36393061545261285	0.07763109455046872	-0.2724331880164289	-0.08036403689669475	0	2.3264642532699935	-0.2746278735222636	0.020503062489452897	1.608858850853043
Q	-0.2755963904443473	-0.3974999947523769	-0.26762473231090667	-0.0074604897507450935	-0.2441951028217516	0	0.44636377630186486	-0.2617186514384218	-0.29937459846412257	-0.3632190322227686
N	-0.5884277499636884	-0.17957830632733596	-0.33561134906357853	0.2624291542867338	-0.666172536576891	0	-0.6245202881164887	-0.3244381719615649	0.6114276753078843	-0.12805409339451201
D	-0.7752562382697347	-0.5615136283884704	-0.5451707248379445	-0.5810427480397481	-1.2363014792313474	0	-1.195064981666084	-0.3453789603994572	-0.9359499142078538	-0.3259833026579035
E	-0.870577664748946	-0.4740732973866956	-0.5627668468624415	-0.8122168032359652	-1.4034461874627182	0	-0.9022407635975588	-0.3464776021866445	-1.0246787959692696	-1.4917647601789423
