## Supplementary material for "Proteomic Sensors for Quantitative, Multiplexed and Spatial Monitoring of Kinase Signaling": de novo algorithm script: WNK1.csv

Index	-5	-4	-3	-2	-1	0	1	2	3	4
P	-0.7007285724107604	-0.7294380655294499	-0.11268725133548016	0.23363323035411976	-0.8565338909629193	0	-1.584599973575652	-1.1094734394574668	-1.382413884850608	-0.44286793065259855
G	-0.5583020353309299	-0.47813992677715705	-0.24388039882455922	1.7750694851161861	0.06716019492613734	0	-0.48665908860526375	-0.21038821615167266	-0.5941803874680591	-0.876949951623715
A	-0.3281449521119488	-0.1759663615951869	-0.20205844311342008	0.765714242761643	0.32963667000624897	0	-0.7017819650036858	-0.029017087021910002	-0.647988154885509	-0.4830147719780191
C	0.6824706342282368	0.5570969009612866	0.5735837549443247	0.9610545058472035	0.4463333135143379	0	1.5316607886876739	0.16127255432014678	0.5306395126406042	0.9480359888233596
S	1.1428578378553542	2.5504529161120804	1.189149152564414	1.290881380207335	1.3678633429071796	0	0.9905034625533694	1.154723474490126	0.6387079778729529	1.7516984762018892
T	0.9249850662097656	0.6716081414990844	0.31228533377806333	0.704176381075138	0.07298534037246349	0	0.3412370491644598	0.15796969482815792	-0.41947355222064	0.027217738405762942
V	0.18934681513381363	-0.08657179321830519	-0.1865213393939048	-0.2458808419526093	-0.16405436122977496	0	-0.1959424333712426	0.3075654725248877	-0.6545189625306568	-0.19765167171036474
I	-0.29768312599231117	-0.32809435841510975	-0.3715701946558245	-0.5899378377050954	-0.5606119021237418	0	0.17552811927084247	0.35862771740707156	-0.3959634632470189	0.43604974472439073
L	0.48167060100555575	-0.18379905832209475	-0.2036325148856101	-0.7670267280368164	-0.30746362348565803	0	0.5158022582655727	-0.11762376652174612	-0.17931372704786008	-0.07187812640844589
M	-0.23871516858497746	-0.32607122132304867	-0.36323338032346186	-0.8410433716726755	0.014859854607343563	0	1.4582186445080867	-0.2777420400045195	-0.19058605505184698	-0.3746119069115412
F	0.1950395794775284	-0.5215271971605436	-0.456103144823415	-0.5646784739693039	-0.46635368029286534	0	0.1916037832955029	-0.5407221490180618	1.6323344965132363	0.9261521455199261
Y	0.2914316507881901	-0.0076996346099077375	-0.35771496296524496	-0.7213263500610241	-0.5880101764097843	0	0.19665057762765772	-0.5403803020345136	0.9348380554196787	-0.012477083329195653
W	0.16842473320285867	-0.5295885633318277	-0.7513486189336943	-1.063878678683172	-0.8777773412529838	0	-0.39140955598806476	-0.7748403263451513	0.6928439227704821	0.20324516373072452
H	-0.36591179716179784	-0.22163246308570972	-0.15648792149765475	0.3405661875468204	-0.3146474666506174	0	-0.6416877683499503	-0.4749803223046165	0.509654192308186	-0.6587048342611602
K	2.295365891602567	1.9375929555947775	2.3281052442623773	0.5569738290712705	2.024527284206603	0	0.2762628909919523	0.2795989102104385	1.3458000859510242	2.0470356306200426
R	1.4399185227214795	1.5606465609149545	2.581576316989893	1.8856435770728632	2.5859173398262603	0	1.8481385665818286	3.6269684821704096	2.1485935978804904	1.478210214020297
Q	-1.0623180866281003	-0.6601378471729126	-0.37836341272462654	-0.25043884343245293	0.27058373145703685	0	0.18372357777362186	-0.7456100638179345	-0.8948653865385303	-0.7755460376983782
N	-1.0211676578800106	-0.4954533671277134	-0.775820609049523	-0.6469396130139148	-0.6160434879221257	0	-0.3768535964750663	-0.7167347436132583	-0.7396524451909648	-1.4064404998540323
D	-1.673941672364795	-1.3183384393510156	-1.259993945770739	-1.4292481962265944	-1.3190637452571583	0	-1.6839220579312453	0.04762152762937692	-1.071604345249204	-1.2889748657708673
E	-1.5645982637597184	-1.214939178062202	-1.1652836642419155	-1.3933138842989208	-1.1093073962359823	0	-1.6464732794203947	-0.556835377289761	-1.2628514770757613	-1.228527421848068
