## Supplementary material for "Proteomic Sensors for Quantitative, Multiplexed and Spatial Monitoring of Kinase Signaling": de novo algorithm script: WNK3.csv

Index	-5	-4	-3	-2	-1	0	1	2	3	4
P	-1.304656023321941	-0.8115159619664866	-0.6745262979557612	0.4512479599626924	-1.6889329559538913	0	-1.8503985264392757	-1.73152117503571	-1.63576173845292	-1.3419395118906658
G	-0.24686977612077868	-0.6424760204722517	-0.8501662080137896	0.8615352117541666	-1.1944097845235584	0	-0.6124007283272647	-0.2068825088302067	-0.9366966121780954	-0.8446526364654733
A	-0.7017681450030061	-0.2967715606635896	-0.5543230976192609	-0.025508453546291134	-1.0749040825514204	0	-1.008123800068672	-0.5910561721997252	-0.9954368313230547	-1.1223679839186271
C	1.2785048505131034	0.7808941961943803	0.41140474581814324	-0.0218849803559637	-0.02227546693711981	0	0.7507786892360404	-0.4378629676335826	-0.30352464937036705	0.2604833268676063
S	1.1147691943807825	2.2897092073528715	1.7446543110973551	2.100804825264373	1.6215105851546645	0	0.9116948858694772	1.214716847192915	0.3399116909790106	0.6164520440973686
T	-0.047922516391414365	-0.11371005323088687	0.005115850767556451	0.38395209164334876	-0.07212653203646728	0	-0.21903043802869174	0.012540224957123095	-0.6960746626615186	0.18079274689538496
V	-0.8482596527822213	-0.3121694242704954	-0.47180688937109316	0.03494165547685382	0.1536775231664093	0	-0.007705752586102439	0.6946835292642717	0.021826889427846993	1.13630583867402
I	-0.6115104798973715	-0.6982169603069684	-0.2616611969546908	-0.772245837176477	-0.3024496154968667	0	0.3856159595608318	1.4904234036941375	0.3025529233879167	1.2395107358823265
L	-1.105005651235404	-0.6274642337742921	-0.4946004601185175	-0.6385464884507629	0.6293542323710148	0	1.4156815992478362	1.2683607118437894	0.9943973966046273	0.9451681492172597
M	-0.6816485294576928	-0.5106730084594056	0.29516348691117694	-0.5096522803983651	1.2764756929600007	0	1.9695472282937942	1.3533851377889827	0.8953601953857647	1.3348466649442066
F	0.3899724157665894	-0.6748701875950796	-0.7979822174092064	-0.47916840250230486	-0.13668665886463688	0	0.8008319566763968	0.182469874827001	1.3212464213878554	0.8080900569247572
Y	0.320507637533793	0.4337102490714319	0.02851536622544912	-0.15238214839365521	0.46263631217660217	0	0.7304900292962042	0.27072249727250663	1.5522035325397219	0.7532937274604359
W	-0.24066608750406174	0.26729749135492287	-0.1009142137906425	-0.12593826725014454	0.3388483556840817	0	0.05127896956853145	-0.1870126047201445	1.8098467244916483	1.3138127532169548
H	0.799057681959964	0.7729666631859291	1.0326347886238234	1.245337396101416	0.21910224372153891	0	-0.028238576296491347	-0.09539452284161962	0.9698258518465145	-0.039833557657983285
K	1.3763650363080147	1.0026503598640584	1.72879177377724	0.33243312354506094	1.33796527215471	0	-0.5128131242047796	-0.641785005621798	0.05198640614748651	-0.053736114722314786
R	2.5765407766389035	2.267075458177461	2.1826092561861223	1.966660014180935	1.382647075380037	0	0.30995823809031836	1.6219681421389833	0.01979729505139494	-0.2018193070350549
Q	-0.19227610822781682	-0.4883928106935416	0.17882550182388798	-0.7192082326243575	0.5218076904992934	0	0.3164318623818549	-1.0718527604080217	-1.014897756267288	-1.1656666318180464
N	-0.26466683998696827	-0.25942805826927534	-0.6725753339889473	-0.603406824413976	-0.652499258607175	0	-0.2397279895384004	-0.9504630161318225	-0.7204164535560906	-1.150037584622084
D	-1.1196493927632383	-1.4571598122953693	-1.4089488399093317	-1.6055906952208507	-1.5937665450113092	0	-1.5120994636997507	-0.830908315265005	-0.93579610822564	-1.4000815690048949
E	-0.4908183904092377	-0.9214555332034085	-1.3202103260995157	-1.7233796675956947	-1.205974083285904	0	-1.6517710190318586	-1.3645313202920744	-1.0403505152148151	-1.2686211470451783
