## Supplementary material for "Proteomic Sensors for Quantitative, Multiplexed and Spatial Monitoring of Kinase Signaling": de novo algorithm script: WNK4.csv

Index	-5	-4	-3	-2	-1	0	1	2	3	4
P	-1.3140393544506257	-0.9558684543169126	-0.29109255375927207	0.29996372689006157	-1.122897826306893	0	-1.6651533803220484	-1.6317152785357434	-1.2315236492973096	-1.1698159630303224
G	-0.4962447106970442	-0.2674153580143738	-0.03439692064736087	2.4616491923675916	0.19409484838176744	0	-0.4062219928384614	0.13962400824558907	-0.6386668662060035	-0.5949154252494805
A	-0.415101038251739	-0.44934857412458945	-0.29437486954565595	0.5823410263253151	0.1212505405528543	0	-0.8442684883014486	-0.1796265714041881	-0.7927465124036779	-0.5174934347587076
C	0.6178876496981572	0.1745159843304017	0.4063801716887997	0.4219433104119163	0.6456126742651381	0	1.4729969821500908	0.6337558639642787	0.5027966085745339	1.2786041327463429
S	0.5981634457902116	1.7520384821624346	0.7396216130266084	1.3963450249042308	0.4847255280090215	0	0.6247662876697301	0.6993423521999576	0.05919105536577791	-0.38815096878085664
T	1.3743149215265977	1.5579242009898875	1.4848361796140055	1.4238824693831311	1.0372032188988904	0	0.7880519693486561	0.917483866659676	0.0392072600531369	0.523996552373426
V	-0.49287640575734126	-0.48857079517836577	-0.23457685697755584	-0.23433573846771277	-0.46847902810684483	0	-0.22273223401749884	0.20832046798106588	-0.4098364239033288	-0.20157464952993742
I	0.07268685375653876	-0.43511791687801665	-0.25852039102065455	-0.5756749489096187	-0.49707342984625624	0	0.22743038331455714	1.6120148665007346	-0.23398999662859973	0.8245327065656541
L	0.2726860527224191	-0.6884583034176285	-0.3887112122472476	-0.757430068357661	-0.43010353747191254	0	0.6642900372205713	0.39404198042024957	0.009731687582881565	-0.38462236938602523
M	-0.19520733124791184	-0.3805041406437197	-0.12076959662239242	-0.6476363139951461	0.9241805506816255	0	1.7193406941356033	0.5600280324811412	0.055368921610021916	0.3070067227301856
F	0.5096759789733852	-0.5195805096301159	-0.6485640138086881	-0.4714407420722323	-0.5129545820728681	0	0.09461217104285362	-0.18314306954807794	2.6869145373349346	1.0428563014860888
Y	0.8810057025987978	0.10505784803093374	-0.22688122969634847	-0.45924756188692545	-0.028072414901845647	0	0.5226233180923365	-0.057410267334920016	1.0973592870996969	0.6530682177422513
W	0.6409807678629077	-0.11811333009109497	-0.7237483777786172	-0.7190127713099769	-0.7866456884459866	0	-0.21867568863096662	-0.46158110517077616	1.5141229055259964	1.1401132319589509
H	0.5167867095534021	0.27402704012919793	0.15282653057698584	0.6541628889862405	-0.03417289882543716	0	-0.5381821521109049	-0.1918915001702687	0.8227577297569398	0.38670883507489023
K	0.6752560734830538	1.1681173750042317	1.0982693646489228	-0.13998231294267888	1.0773885190635009	0	-0.33218598542133004	-0.4135313058423011	0.1122470858122375	1.0001358189316225
R	2.041568635481391	2.5356280602138725	3.0879597891748416	0.972628045581482	2.918063439687377	0	1.5395342996069992	2.4239842732889327	0.5063558135539707	1.4902367361064022
Q	-1.277618338655884	-0.48258410626170317	-0.6611821808341216	-0.8588815777289736	-0.21470865463144956	0	0.15828931183556189	-1.1836284682890454	-1.106108797955414	-1.3197320475198648
N	-0.754672545205253	-0.5116382154631443	-0.6517863242488563	-0.7940204683837603	-0.7887011239959602	0	-0.2777439111519588	-0.8720577999646019	-0.7979258226371985	-0.7986678272572152
D	-1.745351472228396	-1.177309635655041	-1.3493412360076982	-1.2774070620312625	-1.4231506108644767	0	-1.651616089169301	-1.0771145047707151	-0.9724298148453352	-1.8219544239840586
E	-1.5099015949526648	-1.0927996511862557	-1.0859478855356925	-1.277846118764022	-1.0955595240702432	0	-1.6551555324530427	-1.3368958407109897	-1.2228250083932608	-1.4503321462193477
