## Supplementary material for "Proteomic Sensors for Quantitative, Multiplexed and Spatial Monitoring of Kinase Signaling": de novo algorithm script: YANK2.csv

Index	-5	-4	-3	-2	-1	0	1	2	3	4
P	-0.32846892767143604	0.18128338574763758	-0.05818624308028198	0.4163830969713054	1.1589625983318022	0	-1.3693516957416227	-1.4810496035407452	-1.9015534385270862	0.47034079644038285
G	0.367757231915588	0.7044203144481539	-0.37442448304343384	-0.9875752756138055	0.6004886128920819	0	-1.1428846148168572	-1.3799080953194907	-1.6779309872071468	-0.3520133156830345
A	0.0020107103603940494	0.17370426996389407	-0.149511097070317	-0.4295612829477303	-0.28026229404673964	0	-0.8165310673746957	-0.9637289914018082	-0.7381138053320511	-0.5260209788724729
C	0.410229763182784	0.335393556180607	0.3225731085912978	1.1134101305176507	0.40463671083879876	0	0.2877543391945858	0.25742140155759585	0.2159293632522489	-0.32968346037933194
S	1.7057434478564082	1.1936019147393884	0.4460801909679974	0.6567441738094376	0.4650631948756777	0	0.05224924010014883	-0.1676505283067625	-0.6124761012140257	-0.7039853698531467
T	2.6901806663151326	1.86740921855092	1.4905641233765863	2.238319694144635	0.9745355953122551	0	1.040301309833799	0.32363014883980395	-0.09796885419607582	-0.5060217100059352
V	-1.198288032135149	-1.100010900430413	-0.60863770167162	-0.8201767489516388	-1.2265975618673173	0	0.37679754293432577	-0.4597336911166605	1.2417434250685655	-0.6667900209547554
I	-0.9824205677456975	-1.4947810735419942	-0.92480217290872	-0.8973042210704087	-1.3253211498541482	0	1.4971980455222875	-0.21500045127181905	1.4514140876921107	0.19866413280037823
L	-1.0444279486465224	-1.1750936361469022	-0.7447492898580914	1.770843011128847	-0.42657822065820505	0	0.09763984815422831	-0.4567170360174394	0.9042816433601483	-0.4619942976319175
M	-0.9861006162018426	-0.5574385164934035	-0.7274940388586945	0.35016439455687143	0.30136422296019455	0	1.9160908731615993	-0.146910761724783	0.5501767408678184	-0.2083713698326433
F	-0.4975056220786119	-0.9451455987256663	-0.7851397395266767	0.7642353014212264	-0.5717823694604736	0	2.2021876427726497	-0.033338427186128165	1.1272631349940918	-0.659150561273419
Y	0.0873854584019065	-0.5700055023123765	-0.357850556682403	0.49503889262782264	0.343117753737634	0	-0.07552563119424081	2.9599806900888574	0.7590248094529333	0.058392822917198065
W	-0.8234250494058404	-1.0230597986806604	-1.0630489098402411	-0.9420735274189111	-1.1149652419538125	0	-0.579746196702563	0.6957256209843565	1.2679293352919345	0.4893624349614523
H	0.19943139970682816	-0.297185137163582	-0.474849413924735	0.39450884618607546	-0.1307917966191236	0	-0.4561698018420977	1.0984322591409703	0.364763869957181	0.5660585893938166
K	0.9211327615604836	0.18974552690662572	0.008412825888953318	-1.2270722248667587	0.7738671594036588	0	-0.5157847466161972	-0.40219809001954754	0.33349132462356	2.5677145685242655
R	1.0693336691074031	1.0015972775103403	2.9784461733577263	-0.1747705250098102	2.709234525857681	0	-0.18703973661755816	-0.013427452431931178	0.1838551816900938	2.6410408976281796
Q	-0.697260870009816	-0.6581745851201805	-0.7889707401088274	-0.5797877970301136	-0.017912565682044607	0	-0.06611606643749635	-0.2842547588850352	-0.49185342635577334	-0.3104380855602946
N	-0.1698981445448385	-0.26591336068183835	-0.288498836710718	-0.174529261356996	-0.44472029343259	0	-0.8723556472041637	-0.5727799504367926	-0.9934855921607526	-0.41494806651285554
D	-0.02020521842826327	0.3807336840437674	1.292416352028915	-1.5030682315884798	-1.3297480788576197	0	-1.1890814199892363	-0.2429686279992144	-1.1464889565508938	-1.2630140188498369
E	-0.7052041115389126	2.0589189612056806	0.8076704490732859	-0.4637284455092183	-0.862590801777713	0	-0.1996322171368943	1.484476345046573	-0.7400017547068776	-0.5891429872560279
