## Supplementary material for "Proteomic Sensors for Quantitative, Multiplexed and Spatial Monitoring of Kinase Signaling": de novo algorithm script: YANK3.csv

Index	-5	-4	-3	-2	-1	0	1	2	3	4
P	-0.018133561022988222	0.3462468589464476	0.03185695264485566	0.06483082054159903	1.992908778314995	0	-1.3489821597102525	-1.2227278415245681	-1.7776933578998624	1.2376399598544272
G	1.0903430605622813	1.4925186858693755	-0.05854914748037922	-0.35385489865507913	0.6427906610898595	0	-1.0444374666624738	-0.8456569289363212	-1.2210089225641327	-0.38408564697375835
A	0.1437647177739344	0.2201989048565058	-0.11975492964191527	-0.48306882252005573	-0.7227106397291085	0	-0.9481789237088489	-0.7535045569257126	-0.8805030496549645	0.019433787978189152
C	0.9601044979629054	0.8642503499551148	0.16432884324869446	1.1245712529080016	0.003841728910914591	0	0.19419771729464616	1.5864938340138917	1.3312668660860398	0.0006320466869996512
S	1.8587641315278751	1.7140932838845295	0.1198824103729365	0.8680081631689774	1.0490674982874735	0	0.5477945956652575	-0.5265429048814683	-0.8994337610433972	-0.675679258194886
T	2.068221223819875	0.8692504444190227	0.3145308959425503	0.6700585147316673	0.38553611907743435	0	0.34127242398948576	-0.5455019437277986	-0.8426588372959788	-1.3061701950878457
V	-0.9196782846238769	-0.6721219083587361	-0.32235055206203295	-0.7713051882920796	-0.7120031798789154	0	0.23376171542518212	-0.38728949285208836	1.3302574376634542	-0.9695953555532911
I	-0.666901891274078	-0.9562103465059222	-0.40860646632312403	-0.7036707884744358	-1.2449805855322624	0	1.8949450403546235	0.018676388671833088	2.018258109698952	-0.764641059323744
L	-0.4870458523716538	-1.180364027049401	-0.38693811112760373	0.6377602927773836	-0.6293110900527107	0	-0.13839511860269826	0.324546561422563	-0.10040419359289324	-0.787434283584675
M	-0.6217260910581555	-0.44464669250284355	-0.4282816230996903	0.1380069042124264	0.17159473201773362	0	1.5843451886700073	0.14359265913045646	-0.19636050434063215	-0.4649438094221876
F	-0.6137335918903749	-1.1646548209993213	-0.634334178780818	-0.059780153105110555	-0.8286170944540093	0	2.2486486603037688	0.37074052537467456	0.33745951670263735	-1.2712799926730374
Y	-0.6015808165876374	-0.8879245347298416	-0.33722762334535844	-0.36949344722107363	-0.3444650549995359	0	-0.23640624858094858	1.9305615747356457	0.7247784745231354	-0.4263452408529335
W	-0.4870043829050184	-0.7632006784622156	-0.500316917981657	-0.42880896661949014	-1.0182274005514378	0	-0.3555530549158753	2.657317070157378	0.8550014755480349	0.39343481399111785
H	-0.8819892041880213	-1.151697822412474	-0.5829119401784983	-0.4101158086065451	-0.5142567996040025	0	-0.9436898707618065	0.049312173113977245	0.40334398946158895	0.2327330683700564
K	-0.07488452611351251	-0.35528548598283305	-0.11148151053819813	-0.5759359617232982	0.3051504047678733	0	-0.7662680691959318	-0.8313001858708305	0.23260616819022534	1.129729753641538
R	1.5575950921931516	1.3082863835966483	4.101409893828559	3.428731087647255	2.6798639066856507	0	0.06899701803329916	-0.5113412698015777	0.9407160910993835	1.436465937347641
Q	-1.2415324420215683	-0.8517947978200473	-0.3502421127749558	-0.5802347657498602	0.13465126671711877	0	0.319261719830914	-0.5645545966093245	-0.30035033884291523	0.5174325530757723
N	-0.7971345296639346	-0.48372708047714724	-0.4043510615592149	-0.5392048309374642	0.030879586873152405	0	-0.8096566223043756	-0.4883700077572646	-0.618483416787747	0.07396672786339284
D	0.5079695679730126	1.3285392638276978	-0.101527698956455	-1.021680173957798	-0.6348222517536873	0	-1.0243438918827894	-0.6109604594786476	-1.194017001096741	-0.601798764928677
E	-0.7754171180922215	0.7682440199454358	0.014864877812305917	-0.6348132301250217	-0.7468905861865359	0	0.18268734675881804	0.20650940174518445	-0.14277474585419248	2.6105049577859085
