## Supplementary material for "Proteomic Sensors for Quantitative, Multiplexed and Spatial Monitoring of Kinase Signaling": de novo algorithm script: YSK1.csv

Index	-5	-4	-3	-2	-1	0	1	2	3	4
P	-0.24856820639447771	-0.6857413096173177	-0.5459231217108769	-0.8854382827996933	-1.0634508014816553	0	-1.3274582109302369	-0.5339719370003105	-0.6030869940734461	0.18156971681578102
G	0.2349464416611038	0.0711616153105286	0.4090494570397241	0.40816737222619115	2.440366932171398	0	-0.9304748869926386	0.0841208439864112	0.2188176442246786	0.20834572938180165
A	0.30843069084412916	-0.2486363136407613	-0.2830842805144476	-0.020195668982364717	-0.057357669790529545	0	-0.756267835050546	-0.2504588093972905	-0.4542668411630949	-0.1050948253591171
C	0.11984488200205377	0.1586332214628074	0.26094149705635905	0.22272764587920416	0.047101406031939116	0	0.32880341935869223	-0.3250041308306049	0.0766004599696859	-0.17523235724511452
S	0.6556794435194001	0.9020931193335243	0.500071330294933	0.09825865387980856	-0.016706790322233683	0	-0.3173875532233431	0.26009238152221376	0.09497706765250705	-0.20360435174594219
T	3.5751646715864216	3.388002587255278	3.4635471296115004	2.815119752798343	0.7579080246878473	0	1.8206654346657467	1.3313926190542715	2.3598640871459624	1.4496890839903673
V	-0.6088238485240025	-0.7559964565651185	-0.9424127395743325	-0.6870574255989012	-1.4103929082394013	0	0.7681128001303107	-0.5217739131778675	-0.5139265485567951	-0.6918107016444197
I	-0.7174515100370439	-1.000323001958307	-0.7828449875723326	-0.5036363529517924	-1.43370938947793	0	1.1782102808957902	-0.5873200684131833	-0.3736038140356899	-0.4093506936269247
L	-0.8159413701638859	-0.9172877713021224	-0.6241523634262132	-0.660983687895904	-0.2967131714490123	0	0.7235086008083913	-0.6893885804716728	-0.4372700425297683	-0.6357490936113568
M	-0.49095985985024004	-0.2939995230545746	-0.3102303497332171	-0.45966100430194146	0.3147334554267308	0	1.2091449479936416	-0.39228248913417674	-0.30719863423693333	-0.4600263823295812
F	-0.4366944736935572	-0.3436457535494291	-0.5475142781581819	0.2530376198362724	-0.6646507763381181	0	0.3129188356193544	-0.5971070399110922	-0.13089971350176463	-0.6916478144215977
Y	-0.1486647004708892	0.34358285427763	0.2917226650526029	1.6071282122285613	0.7104440520598657	0	0.6027963144664346	-0.22725929272474144	-0.022975645968435376	-0.39192286193058923
W	-0.21621119101603914	0.554102239160161	0.38165942703531147	0.558846406685351	-0.3961752449587986	0	1.6156969618142814	-0.34745432848448043	-0.1947740524792729	-0.19051929429193326
H	0.08190627407118205	0.11281656820339084	0.3154972175081404	0.8044783671742366	0.7074832364782243	0	-0.27931058007073173	0.20978559604886038	-0.008531749406310286	0.38730617925944305
K	0.953179927895131	0.6486595381367128	0.49447928014413817	-0.10081472788162044	0.5426310081746499	0	-0.5963417094639865	1.6063491753198478	1.2240249384649002	2.1881727940647813
R	0.6240235683374683	0.7130950497694372	0.6550788490261102	0.38396180295178844	1.6233860407819625	0	-0.1865171320044056	3.214889770891598	2.539285761463222	2.591466810653625
Q	-0.6138823897036285	-0.6929872458245075	-0.5719357812482863	-0.7025406396085669	-0.5673685554887646	0	-0.5763733733112972	-0.3320426292677871	-0.534811060669784	-0.38392817426489523
N	-0.4820672002994421	-0.17590516681062252	0.07398529457639905	-0.16678199050668518	0.6067654023672328	0	-0.8858943694276404	0.01640809548603392	-0.18124311083456746	-0.24319224503297895
D	-0.7802752186339018	-1.074604181533798	-1.0385976752960233	-1.4077562809880184	-0.6246143630966454	0	-1.3627463992813404	-0.8810517685454561	-1.3295584733803127	-1.14444894693537
E	-0.9936359311297788	-0.703020069052911	-1.199336570111305	-1.5568597721442687	-1.2196798875367605	0	-1.3410855459964783	-1.037923494950574	-1.4214232780847798	-1.2800225717259814
