## Supplementary material for "Proteomic Sensors for Quantitative, Multiplexed and Spatial Monitoring of Kinase Signaling": de novo algorithm script: YSK4.csv

Index	-5	-4	-3	-2	-1	0	1	2	3	4
P	-0.3127166073975818	-0.05571585297917144	-0.42877488943735104	-0.7608734087354377	0.3515373879667622	0	-1.2166328221282585	-0.6466531093198126	0.7778680606417269	1.5580281408649181
G	0.37229148572842996	0.40665631009255815	0.20782692642696174	-0.17346360236403183	-0.5676808647110955	0	-0.7383470958196365	-0.4100292146012693	0.31955698957402545	0.9827818316302525
A	0.45355120239362295	-0.09180767559906201	-0.3735032854044948	-0.08146589302552862	-0.6292124613510518	0	-0.8448525310920089	-0.6184218830276182	-0.6284626809168768	-0.2468136647599739
C	0.9578041653728492	0.9211055715108902	0.4640393985500132	0.17675133392076603	-0.5975232846697517	0	0.17135990725074865	-0.27313213173937834	-0.014838771451515194	0.31031859055626
S	2.1437183705248337	1.995368008312864	2.050487734401931	0.8969964378980425	-0.04344007388161886	0	0.1457468186440006	1.008392063304521	2.0241901108310305	0.13801726351898272
T	2.6156783952318747	2.4791679933445723	2.3177981279615567	1.0759022506305997	0.49769899138851925	0	0.6173714471139781	1.4849959247382938	2.420920884974157	1.6236686425468618
V	-0.6979452821141781	-1.1726459928294986	-1.4934956623799778	-0.938993514899969	-1.6545795635281877	0	0.18813523112605376	-0.3018104201318547	-0.5690860329259866	-1.3193252458309326
I	-1.2912918572989578	-1.6688240394005054	-1.3584470269317028	-1.0216003008535048	-1.7791218665101518	0	0.9663781850374409	-0.6024368481171827	-1.246219037923831	-1.0948876454978433
L	-1.124069395253351	-0.8467630817164642	-1.1270457743098083	-1.126769239824016	0.5785953113750998	0	1.695326279300719	-0.7881068237530202	-0.952565597158228	-1.0189442180641701
M	-0.7246738048975343	-0.45621995169727025	-0.43806031762468356	-0.48879900220361944	0.15606029493233162	0	0.766449387941222	-0.677413561662038	-1.007331163184157	-0.795427461625284
F	-0.09404009671430584	-0.1488500108423483	-0.5251415381532294	1.2212291653940015	-0.7162046611088699	0	0.427078596528137	-0.70727914683426	-0.3585934263999434	-1.1802715834795066
Y	-0.2766810420423191	-0.07603760677714043	-0.13732969221607877	2.2593014955527493	1.6715022877130925	0	0.7774879519734544	-0.4885634871316089	-0.3275580617126201	-0.9170149084335165
W	0.5077702657450132	0.6476629812579731	0.36932740659885965	1.4830951841611955	-0.6802050057172614	0	2.4189372387664583	-0.6072796019619375	-0.023178705162448562	-0.5336562961636337
H	0.045510934957330884	-0.031215989610969823	-0.046621354745461134	0.5687779524734414	1.09854812057023	0	-0.05577809400905709	0.3781851350086592	0.1038654653956599	0.45478389018810844
K	-0.6582165262790264	-1.0651560122341315	-0.6603391944573767	-1.4170118608497366	0.01231065074553835	0	-0.9344756586598155	1.666106281117197	0.9399388643482751	1.7590777367974413
R	-0.29007666168050394	-0.8208287277414098	-0.5210542453959318	-1.1712458320279882	-0.36411134945624796	0	-0.880225223338462	2.7863400625890233	0.4390715562080959	0.12721017887650454
Q	-0.8789853809900882	-0.6047127160025499	-0.14808306949980965	-0.4190570639787501	-0.24664885680155946	0	-0.8047716728159776	-0.22967447395000945	-0.31381665769563727	1.1481080585540349
N	-0.19424837468170386	0.14952972434858952	0.9058765757522365	0.03381986887355879	1.0858662948535507	0	-0.7544090542685199	0.4987392139611085	0.589634199208092	0.14411656154101396
D	0.18903959464238815	0.32078219483265813	1.133052240442478	0.3123874921242001	2.192428119791067	0	-0.9957841842390208	-0.6232683042959885	-1.019820228514848	-0.1460903832273487
E	-0.742419385246793	0.11850487373040991	-0.19051235957812684	-0.4289814622659727	-0.3658194716003984	0	-0.9489947073114547	-0.8486896741928249	-1.1535757681349683	-0.9936794879921659
